# Dissection of core promoter syntax through single nucleotide resolution modeling of transcription initiation

**DOI:** 10.1101/2024.03.13.583868

**Authors:** Adam Y. He, Charles G. Danko

**Affiliations:** Baker Institute for Animal Health, College of Veterinary Medicine, Cornell University.; Graduate Field of Computational Biology, Cornell University.; Department of Biomedical Sciences, College of Veterinary Medicine, Cornell University.

**Keywords:** transcription initiation, *cis*-regulatory elements, core promoter motifs, TATA box, DPR

## Abstract

How the DNA sequence of *cis*-regulatory elements encode transcription initiation patterns remains poorly understood. Here we introduce CLIPNET, a deep learning model trained on population-scale PRO-cap data that predicts the position and quantity of transcription initiation with single nucleotide resolution from DNA sequence more accurately than existing approaches. Interpretation of CLIPNET revealed a complex regulatory syntax consisting of DNA-protein interactions in five major positions between ***−***200 and **+**50 bp relative to the transcription start site, as well as more subtle positional preferences among transcriptional activators. Transcriptional activator and core promoter motifs work non-additively to encode distinct aspects of initiation, with the former driving initiation quantity and the latter initiation position. We identified core promoter motifs that explain initiation patterns in the majority of promoters and enhancers, including DPR motifs and AT-rich TBP binding sequences in TATA-less promoters. Our results provide insights into the sequence architecture governing transcription initiation.
