## Supplementary Info. 3 for "Dissection of core promoter syntax through single nucleotide resolution modeling of transcription initiation": neg_patterns.pattern_0.tomtom.tsv

Query_ID	Target_ID	Optimal_offset	p-value	E-value	q-value	Overlap	Query_consensus	Target_consensus	Orientation
1	MA0735.1	9	0.000257055	0.216183	0.166699	6	GGGGTC	GCTTCGTGGGGGGTCT	-
1	MA1584.1	9	0.000382824	0.321955	0.166699	6	GGGGTC	GCACAGCGGGGGGTCG	-
1	MA0737.1	8	0.000409043	0.344005	0.166699	6	GGGGTC	CTTCGTGGGGGGTC	-
1	MA0696.1	8	0.000501829	0.422038	0.166699	6	GGGGTC	CACAGCGGGGGGTC	-
1	MA0736.1	8	0.000501829	0.422038	0.166699	6	GGGGTC	CTTCGCGGGGGGTC	-
1	MA0855.1	0	0.000778013	0.654309	0.207071	6	GGGGTC	GGGGTCAAAGGTCA	+
1	MA0751.1	9	0.000966645	0.812949	0.207071	6	GGGGTC	GCACAGCGGGGGGTC	-
1	MA1535.1	1	0.00113694	0.956164	0.207071	6	GGGGTC	CGAGGTCAC	+
1	MA0856.1	0	0.0011516	0.968499	0.207071	6	GGGGTC	GGGGTCAAAGGTCA	+
1	MA0512.2	0	0.00124673	1.0485	0.207071	6	GGGGTC	GGGGTCAAAGGTCA	+
1	MA1536.1	0	0.0015941	1.34064	0.240697	6	GGGGTC	GAGGTCAT	+
1	MA1147.1	0	0.00182192	1.53224	0.247816	6	GGGGTC	GGGGTCAATGACCTC	-
1	MA1574.1	0	0.00205469	1.72799	0.247816	6	GGGGTC	GGGGTCAAAGGTCAT	+
1	MA0014.3	0	0.00208887	1.75674	0.247816	6	GGGGTC	GGGGTCACGCTC	-
1	MA0504.1	1	0.00230464	1.9382	0.255187	6	GGGGTC	AGGGGTCAGAGGTCA	+
1	MA1550.1	1	0.00253481	2.13177	0.259874	6	GGGGTC	AGGGGTCAAAGGTCAA	+
1	MA1555.1	0	0.00281636	2.36856	0.259874	6	GGGGTC	GAGGTCATGACCTC	+
1	MA0694.1	4	0.00356093	2.99474	0.305454	6	GGGGTC	TTCGGTGGTCGC	-
1	MA1556.1	0	0.00385565	3.2426	0.305454	6	GGGGTC	GAGGTCATGACCTC	-
1	MA0155.1	5	0.00404596	3.40265	0.305454	6	GGGGTC	TGTCAGGGGGCG	+
1	MA1149.1	0	0.00467008	3.92754	0.330431	6	GGGGTC	GAGGTCATGTAGAGGTCA	+
1	MA0677.1	0	0.00477469	4.01551	0.330431	6	GGGGTC	GAGGTCAAAGGTCA	+
1	MA1537.1	0	0.0053038	4.4605	0.336536	6	GGGGTC	GAGGTCAAAGGTCAC	+
1	MA0695.1	4	0.00547077	4.60092	0.336536	6	GGGGTC	TTCGGTGGTCGC	-
1	MA1146.1	0	0.00714559	6.00944	0.403019	6	GGGGTC	GAGGTCATTGACCTT	+
1	MA0741.1	0	0.00723604	6.08551	0.403019	6	GGGGTC	GGGGGCGTGGC	-
1	MA1102.2	4	0.00727948	6.12204	0.403019	6	GGGGTC	AGCAGGGGGCGC	+
1	MA1594.1	2	0.00812227	6.83083	0.435174	6	GGGGTC	GTGGGATCTGTAGTGATGTCCCCT	-
1	MA1548.1	1	0.00856875	7.20632	0.444748	6	GGGGTC	AGGGGGCCCA	-
1	MA0728.1	0	0.0103255	8.68376	0.504406	6	GGGGTC	GAGGTCAAAAGGTCA	+
1	MA1513.1	0	0.0114653	9.6423	0.522762	6	GGGGTC	GGGGGCGGGGC	-
1	MA1990.1	5	0.0116631	9.80867	0.522762	6	GGGGTC	CCTGGGTGGTCTCG	-
1	MA0734.3	5	0.0117213	9.85765	0.522762	6	GGGGTC	CCTGGGTGGTCTC	-
# Tomtom (Motif Comparison Tool): Version 5.5.4 compiled on Sep 2 2023 at 01:30:01
# The format of this file is described at https://meme-suite.org/meme/doc/tomtom-output-format.html.
# tomtom -no-ssc -oc . --verbosity 1 -text -min-overlap 5 -mi 1 -dist pearson -evalue -thresh 10.0 /tmp/tmpzh4kqjr1 /home2/ayh8/data/JASPAR/JASPAR2022_CORE_vertebrates_non-redundant_pfms_meme.txt
