## Supplementary Info. 3 for "Dissection of core promoter syntax through single nucleotide resolution modeling of transcription initiation": neg_patterns.pattern_1.tomtom.tsv

Query_ID	Target_ID	Optimal_offset	p-value	E-value	q-value	Overlap	Query_consensus	Target_consensus	Orientation
1	MA1976.1	0	7.10742e-06	0.00597734	0.00686236	27	GGGGGGGGGGGGGGGCCCGCGCGGGGCGGG	AGGGGGGCCCGGGGGCCTGTGCGAGTG	+
1	MA0039.4	-2	1.70758e-05	0.0143607	0.00686236	12	GGGGGGGGGGGGGGGCCCGCGCGGGGCGGG	GGGGGTGGGGCG	-
1	MA1650.1	-14	1.70758e-05	0.0143607	0.00686236	12	GGGGGGGGGGGGGGGCCCGCGCGGGGCGGG	GGGTGCGCGGGG	-
1	MA1653.1	-2	1.89114e-05	0.0159045	0.00686236	12	GGGGGGGGGGGGGGGCCCGCGCGGGGCGGG	GGGGGAGGGGGG	-
1	MA1961.1	0	2.55437e-05	0.0214822	0.00686236	12	GGGGGGGGGGGGGGGCCCGCGCGGGGCGGG	GGGGGGCGGGGG	+
1	MA0516.3	-2	2.92294e-05	0.0245819	0.00686236	9	GGGGGGGGGGGGGGGCCCGCGCGGGGCGGG	GGGGCGGGG	+
1	MA0742.2	-2	2.92294e-05	0.0245819	0.00686236	9	GGGGGGGGGGGGGGGCCCGCGCGGGGCGGG	GGGGCGGGG	+
1	MA1511.2	-2	4.61761e-05	0.0388341	0.00931339	9	GGGGGGGGGGGGGGGCCCGCGCGGGGCGGG	GGGGCGGGG	+
1	MA0753.2	-1	5.19404e-05	0.0436819	0.00931339	13	GGGGGGGGGGGGGGGCCCGCGCGGGGCGGG	GTGGGGGGGGCGG	-
1	MA0079.5	-2	6.09855e-05	0.0512888	0.00931339	9	GGGGGGGGGGGGGGGCCCGCGCGGGGCGGG	GGGGCGGGG	+
1	MA1513.1	-1	6.23373e-05	0.0524257	0.00931339	11	GGGGGGGGGGGGGGGCCCGCGCGGGGCGGG	GGGGGCGGGGC	-
1	MA1630.2	-2	7.87418e-05	0.0662218	0.0107839	12	GGGGGGGGGGGGGGGCCCGCGCGGGGCGGG	GGGGGAGGGGAG	+
1	MA0685.2	-2	8.968e-05	0.0754209	0.0113372	9	GGGGGGGGGGGGGGGCCCGCGCGGGGCGGG	GGGGCGGGG	+
1	MA1522.1	-5	0.000113056	0.0950798	0.0121895	11	GGGGGGGGGGGGGGGCCCGCGCGGGGCGGG	GGGGAGGGGCG	-
1	MA0740.2	-2	0.000113863	0.095759	0.0121895	9	GGGGGGGGGGGGGGGCCCGCGCGGGGCGGG	GGGGCGGGG	+
1	MA1107.2	-3	0.000124237	0.104483	0.0121895	16	GGGGGGGGGGGGGGGCCCGCGCGGGGCGGG	GGGGTGGGTGTGGCTG	-
1	MA1959.1	-2	0.00012769	0.107387	0.0121895	9	GGGGGGGGGGGGGGGCCCGCGCGGGGCGGG	GGGGCGGGG	+
1	MA1713.1	-7	0.000142929	0.120203	0.0123629	14	GGGGGGGGGGGGGGGCCCGCGCGGGGCGGG	GGGGGAGCGGCGGG	-
1	MA1627.1	0	0.000193794	0.162981	0.0159244	14	GGGGGGGGGGGGGGGCCCGCGCGGGGCGGG	GTGTGGGGGAGGGG	-
1	MA0163.1	-11	0.000225185	0.18938	0.0172981	14	GGGGGGGGGGGGGGGCCCGCGCGGGGCGGG	GGGGCCCAAGGGGG	+
1	MA0471.2	-1	0.000231563	0.194744	0.0172981	13	GGGGGGGGGGGGGGGCCCGCGCGGGGCGGG	GGGGGCGGGAAGG	+
1	MA0528.2	-2	0.000242184	0.203676	0.0173049	12	GGGGGGGGGGGGGGGCCCGCGCGGGGCGGG	GGGGGGAGGAGG	+
1	MA0162.4	-12	0.000302807	0.25466	0.0207351	14	GGGGGGGGGGGGGGGCCCGCGCGGGGCGGG	GGGCGTGGGCGTGG	-
1	MA1965.1	-3	0.000438981	0.369183	0.0288575	10	GGGGGGGGGGGGGGGCCCGCGCGGGGCGGG	GGGGGAGGGG	-
1	MA0073.1	-1	0.000585897	0.492739	0.037034	20	GGGGGGGGGGGGGGGCCCGCGCGGGGCGGG	TGGGGGGGGGTGGTTTGGGG	-
1	MA1723.1	0	0.000638934	0.537343	0.0381447	24	GGGGGGGGGGGGGGGCCCGCGCGGGGCGGG	GGTGGGCAGGGAGGAAGCAGAAGG	+
1	MA0493.2	-3	0.000649891	0.546558	0.0381447	9	GGGGGGGGGGGGGGGCCCGCGCGGGGCGGG	GGGGCGGGG	+
1	MA1564.1	0	0.000806078	0.677912	0.0456806	12	GGGGGGGGGGGGGGGCCCGCGCGGGGCGGG	GGGGGGCGTGGC	-
1	MA0746.2	-2	0.00110366	0.928181	0.0604599	13	GGGGGGGGGGGGGGGCCCGCGCGGGGCGGG	GGTGGGCGTGGCC	-
1	MA1982.1	-3	0.00121985	1.0259	0.0646694	15	GGGGGGGGGGGGGGGCCCGCGCGGGGCGGG	GGGCTAGAGCGGCCC	+
1	MA0741.1	0	0.00126089	1.06041	0.0647558	11	GGGGGGGGGGGGGGGCCCGCGCGGGGCGGG	GGGGGCGTGGC	-
1	MA0814.2	-2	0.00149766	1.25953	0.074585	14	GGGGGGGGGGGGGGGCCCGCGCGGGGCGGG	GGGCCTGAGGCGGG	+
1	MA0597.2	-18	0.00224833	1.89085	0.108676	12	GGGGGGGGGGGGGGGCCCGCGCGGGGCGGG	GCGCAGGGCAGG	+
1	MA1512.1	0	0.00252282	2.12169	0.115169	11	GGGGGGGGGGGGGGGCCCGCGCGGGGCGGG	GTGGGCGTGGC	-
1	MA1986.1	-8	0.0028976	2.43688	0.126609	10	GGGGGGGGGGGGGGGCCCGCGCGGGGCGGG	GGTGGGCCCC	-
1	MA1122.1	-18	0.0029275	2.46203	0.126609	11	GGGGGGGGGGGGGGGCCCGCGCGGGGCGGG	GGGCGGGAAGG	+
1	MA1548.1	-9	0.0036525	3.07175	0.153914	10	GGGGGGGGGGGGGGGCCCGCGCGGGGCGGG	AGGGGGCCCA	-
1	MA0506.2	-15	0.00391637	3.29366	0.160907	15	GGGGGGGGGGGGGGGCCCGCGCGGGGCGGG	CGCGCAGGCGCAGGC	-
1	MA1102.2	-5	0.00510475	4.2931	0.19673	12	GGGGGGGGGGGGGGGCCCGCGCGGGGCGGG	AGCAGGGGGCGC	+
1	MA0103.3	-14	0.00520054	4.37366	0.19673	11	GGGGGGGGGGGGGGGCCCGCGCGGGGCGGG	GCGCAGGTGGG	-
1	MA1990.1	-5	0.00526709	4.42963	0.19673	14	GGGGGGGGGGGGGGGCCCGCGCGGGGCGGG	CCTGGGTGGTCTCG	-
1	MA1615.1	-17	0.00545645	4.58887	0.199274	13	GGGGGGGGGGGGGGGCCCGCGCGGGGCGGG	CCCTGGGGCCAGG	+
1	MA0146.2	-16	0.0062993	5.29771	0.225054	14	GGGGGGGGGGGGGGGCCCGCGCGGGGCGGG	CAGGCCTCGGCCCC	-
1	MA0747.1	0	0.00663809	5.58263	0.228152	12	GGGGGGGGGGGGGGGCCCGCGCGGGGCGGG	AGTGGGCGTGGC	-
1	MA0599.1	-3	0.00666367	5.60415	0.228152	10	GGGGGGGGGGGGGGGCCCGCGCGGGGCGGG	GGGGCGGGGC	-
1	MA1712.1	-11	0.00694453	5.84035	0.228391	18	GGGGGGGGGGGGGGGCCCGCGCGGGGCGGG	AGGCTCCGGGCCCCGGGG	+
1	MA1099.2	-17	0.00829786	6.9785	0.260083	10	GGGGGGGGGGGGGGGCCCGCGCGGGGCGGG	GGCACGTGGC	+
1	MA0734.3	-5	0.00838756	7.05394	0.260083	13	GGGGGGGGGGGGGGGCCCGCGCGGGGCGGG	CCTGGGTGGTCTC	-
1	MA1515.1	-1	0.00896531	7.53982	0.27285	11	GGGGGGGGGGGGGGGCCCGCGCGGGGCGGG	TGGGCGTGGTG	-
1	MA1578.1	2	0.0110489	9.29209	0.318563	8	GGGGGGGGGGGGGGGCCCGCGCGGGGCGGG	AAGTGGGGGG	-
# Tomtom (Motif Comparison Tool): Version 5.5.4 compiled on Sep 2 2023 at 01:30:01
# The format of this file is described at https://meme-suite.org/meme/doc/tomtom-output-format.html.
# tomtom -no-ssc -oc . --verbosity 1 -text -min-overlap 5 -mi 1 -dist pearson -evalue -thresh 10.0 /tmp/tmpuiurxuqm /home2/ayh8/data/JASPAR/JASPAR2022_CORE_vertebrates_non-redundant_pfms_meme.txt
