## Supplementary Info. 3 for "Dissection of core promoter syntax through single nucleotide resolution modeling of transcription initiation": neg_patterns.pattern_2.tomtom.tsv

Query_ID	Target_ID	Optimal_offset	p-value	E-value	q-value	Overlap	Query_consensus	Target_consensus	Orientation
1	MA1961.1	-5	1.12945e-05	0.0094987	0.0163441	12	CGGGCCCCCCGACCCCCGGCCCCCCCCCCC	CCCCCGCCCCCC	-
1	MA1976.1	0	2.27771e-05	0.0191555	0.0163441	27	CGGGCCCCCCGACCCCCGGCCCCCCCCCCC	CCCTCGCACAGGCCCCCGGGCCCCCCT	-
1	MA1513.1	-18	4.13453e-05	0.0347714	0.0163441	11	CGGGCCCCCCGACCCCCGGCCCCCCCCCCC	GCCCCGCCCCC	+
1	MA1653.1	-4	4.88872e-05	0.0411141	0.0163441	12	CGGGCCCCCCGACCCCCGGCCCCCCCCCCC	CCCCCCTCCCCC	+
1	MA0742.2	-6	6.50509e-05	0.0547078	0.0163441	9	CGGGCCCCCCGACCCCCGGCCCCCCCCCCC	CCCCGCCCC	-
1	MA1511.2	-6	6.50509e-05	0.0547078	0.0163441	9	CGGGCCCCCCGACCCCCGGCCCCCCCCCCC	CCCCGCCCC	-
1	MA0516.3	-6	7.23515e-05	0.0608476	0.0163441	9	CGGGCCCCCCGACCCCCGGCCCCCCCCCCC	CCCCGCCCC	-
1	MA0079.5	-6	8.96161e-05	0.0753672	0.0163441	9	CGGGCCCCCCGACCCCCGGCCCCCCCCCCC	CCCCGCCCC	-
1	MA0685.2	-6	8.96161e-05	0.0753672	0.0163441	9	CGGGCCCCCCGACCCCCGGCCCCCCCCCCC	CCCCGCCCC	-
1	MA0740.2	-6	0.000124345	0.104574	0.0185547	9	CGGGCCCCCCGACCCCCGGCCCCCCCCCCC	CCCCGCCCC	-
1	MA1959.1	-6	0.000124345	0.104574	0.0185547	9	CGGGCCCCCCGACCCCCGGCCCCCCCCCCC	CCCCGCCCC	-
1	MA1630.2	-4	0.000147889	0.124375	0.020229	12	CGGGCCCCCCGACCCCCGGCCCCCCCCCCC	CTCCCCTCCCCC	-
1	MA1713.1	-14	0.000214044	0.180011	0.0270258	14	CGGGCCCCCCGACCCCCGGCCCCCCCCCCC	CCCGCCGCTCCCCC	+
1	MA1522.1	-18	0.00026608	0.223773	0.0307562	11	CGGGCCCCCCGACCCCCGGCCCCCCCCCCC	CGCCCCTCCCC	+
1	MA0073.1	-5	0.000281064	0.236375	0.0307562	20	CGGGCCCCCCGACCCCCGGCCCCCCCCCCC	CCCCAAACCACCCCCCCCCC	+
1	MA0493.2	-6	0.000329291	0.276934	0.0337814	9	CGGGCCCCCCGACCCCCGGCCCCCCCCCCC	CCCCGCCCC	-
1	MA0753.2	-15	0.000454524	0.382254	0.043886	13	CGGGCCCCCCGACCCCCGGCCCCCCCCCCC	CCGCCCCCCCCAC	+
1	MA1982.1	-1	0.00052804	0.444081	0.0481518	15	CGGGCCCCCCGACCCCCGGCCCCCCCCCCC	GGGCCGCTCTAGCCC	-
1	MA0039.4	-4	0.000562325	0.472915	0.0485794	12	CGGGCCCCCCGACCCCCGGCCCCCCCCCCC	CGCCCCACCCCC	+
1	MA1107.2	0	0.00073695	0.619775	0.0593717	16	CGGGCCCCCCGACCCCCGGCCCCCCCCCCC	CAGCCACACCCACCCC	+
1	MA1965.1	-6	0.000759592	0.638817	0.0593717	10	CGGGCCCCCCGACCCCCGGCCCCCCCCCCC	CCCCTCCCCC	+
1	MA0162.4	-13	0.000862355	0.72524	0.0625969	14	CGGGCCCCCCGACCCCCGGCCCCCCCCCCC	CCACGCCCACGCCC	+
1	MA0695.1	-1	0.000877128	0.737664	0.0625969	12	CGGGCCCCCCGACCCCCGGCCCCCCCCCCC	GCGACCACCGAA	+
1	MA1564.1	-17	0.000943453	0.793444	0.0630686	12	CGGGCCCCCCGACCCCCGGCCCCCCCCCCC	GCCACGCCCCCC	+
1	MA0741.1	-5	0.000960583	0.807851	0.0630686	11	CGGGCCCCCCGACCCCCGGCCCCCCCCCCC	GCCACGCCCCC	+
1	MA1102.2	-18	0.00125862	1.0585	0.0794583	12	CGGGCCCCCCGACCCCCGGCCCCCCCCCCC	GCGCCCCCTGCT	-
1	MA0528.2	-18	0.0015569	1.30935	0.0946489	12	CGGGCCCCCCGACCCCCGGCCCCCCCCCCC	CCTCCTCCCCCC	-
1	MA1650.1	-18	0.00179113	1.50634	0.104999	12	CGGGCCCCCCGACCCCCGGCCCCCCCCCCC	CCCCGCGCACCC	+
1	MA1627.1	-6	0.00187771	1.57915	0.106279	14	CGGGCCCCCCGACCCCCGGCCCCCCCCCCC	CCCCTCCCCCACAC	+
1	MA1615.1	-7	0.00207285	1.74327	0.113414	13	CGGGCCCCCCGACCCCCGGCCCCCCCCCCC	CCTGGCCCCAGGG	-
1	MA0155.1	-2	0.0022048	1.85424	0.113524	12	CGGGCCCCCCGACCCCCGGCCCCCCCCCCC	CGCCCCCTGACA	-
1	MA0471.2	-3	0.00221319	1.8613	0.113524	13	CGGGCCCCCCGACCCCCGGCCCCCCCCCCC	CCTTCCCGCCCCC	-
1	MA0830.2	-16	0.00236231	1.9867	0.117501	13	CGGGCCCCCCGACCCCCGGCCCCCCCCCCC	CGGCACCTGCCCC	+
1	MA1512.1	-5	0.00289641	2.43588	0.13983	11	CGGGCCCCCCGACCCCCGGCCCCCCCCCCC	GCCACGCCCAC	+
1	MA0746.2	-4	0.00305694	2.57088	0.143363	13	CGGGCCCCCCGACCCCCGGCCCCCCCCCCC	GGCCACGCCCACC	+
1	MA0599.1	-5	0.00317562	2.67069	0.144792	10	CGGGCCCCCCGACCCCCGGCCCCCCCCCCC	GCCCCGCCCC	+
1	MA1971.1	-5	0.00328605	2.76356	0.145777	14	CGGGCCCCCCGACCCCCGGCCCCCCCCCCC	GCAACGAAACCAGG	+
1	MA0146.2	-15	0.00371083	3.12081	0.16029	14	CGGGCCCCCCGACCCCCGGCCCCCCCCCCC	CAGGCCTCGGCCCC	-
1	MA1712.1	-1	0.00466699	3.92494	0.195972	18	CGGGCCCCCCGACCCCCGGCCCCCCCCCCC	AGGCTCCGGGCCCCGGGG	+
1	MA1723.1	-5	0.00477569	4.01636	0.195972	24	CGGGCCCCCCGACCCCCGGCCCCCCCCCCC	CCTTCTGCTTCCTCCCTGCCCACC	-
1	MA0147.3	-4	0.00524391	4.41013	0.197498	12	CGGGCCCCCCGACCCCCGGCCCCCCCCCCC	GGCCACGTGCCC	+
1	MA0694.1	-1	0.00524391	4.41013	0.197498	12	CGGGCCCCCCGACCCCCGGCCCCCCCCCCC	GCGACCACCGAA	+
1	MA1986.1	0	0.00529415	4.45238	0.197498	10	CGGGCCCCCCGACCCCCGGCCCCCCCCCCC	GGGGCCCACC	+
1	MA1529.1	-9	0.00545457	4.58729	0.19896	18	CGGGCCCCCCGACCCCCGGCCCCCCCCCCC	GGGCCGCAGCTGCGTCCC	+
1	MA1973.1	-10	0.00677964	5.70167	0.237126	20	CGGGCCCCCCGACCCCCGGCCCCCCCCCCC	GGGCCCAGGCTAGCCCACGC	+
1	MA1574.1	-1	0.00678983	5.71025	0.237126	15	CGGGCCCCCCGACCCCCGGCCCCCCCCCCC	ATGACCTTTGACCCC	-
1	MA1515.1	-4	0.0070631	5.94006	0.237539	11	CGGGCCCCCCGACCCCCGGCCCCCCCCCCC	CACCACGCCCA	+
1	MA1596.1	-4	0.00709108	5.9636	0.237539	16	CGGGCCCCCCGACCCCCGGCCCCCCCCCCC	GCCTCAGCCTCCCGAG	+
1	MA0747.1	-17	0.00767571	6.45527	0.25198	12	CGGGCCCCCCGACCCCCGGCCCCCCCCCCC	GCCACGCCCACT	+
1	MA1584.1	-1	0.00832227	6.99903	0.266327	16	CGGGCCCCCCGACCCCCGGCCCCCCCCCCC	CGACCCCCCGCTGTGC	+
1	MA0814.2	0	0.00843722	7.09571	0.266327	14	CGGGCCCCCCGACCCCCGGCCCCCCCCCCC	CCCGCCTCAGGCCC	-
1	MA1578.1	-2	0.00864928	7.27405	0.267869	10	CGGGCCCCCCGACCCCCGGCCCCCCCCCCC	CCCCCCACTT	+
1	MA1548.1	0	0.0092629	7.7901	0.28156	10	CGGGCCCCCCGACCCCCGGCCCCCCCCCCC	TGGGCCCCCT	+
1	MA0504.1	-2	0.00944793	7.94571	0.281963	15	CGGGCCCCCCGACCCCCGGCCCCCCCCCCC	TGACCTCTGACCCCT	-
1	MA0597.2	-19	0.00983194	8.26867	0.287239	11	CGGGCCCCCCGACCCCCGGCCCCCCCCCCC	CCTGCCCTGCGC	-
1	MA0258.2	0	0.00997472	8.38874	0.287239	15	CGGGCCCCCCGACCCCCGGCCCCCCCCCCC	AGGTCACCCTGACCT	+
1	MA1981.1	1	0.0115931	9.74976	0.322526	17	CGGGCCCCCCGACCCCCGGCCCCCCCCCCC	TCCCGCCCCTTTCCTTTC	-
# Tomtom (Motif Comparison Tool): Version 5.5.4 compiled on Sep 2 2023 at 01:30:01
# The format of this file is described at https://meme-suite.org/meme/doc/tomtom-output-format.html.
# tomtom -no-ssc -oc . --verbosity 1 -text -min-overlap 5 -mi 1 -dist pearson -evalue -thresh 10.0 /tmp/tmpnono9de7 /home2/ayh8/data/JASPAR/JASPAR2022_CORE_vertebrates_non-redundant_pfms_meme.txt
