## Supplementary Info. 3 for "Dissection of core promoter syntax through single nucleotide resolution modeling of transcription initiation": neg_patterns.pattern_3.tomtom.tsv

Query_ID	Target_ID	Optimal_offset	p-value	E-value	q-value	Overlap	Query_consensus	Target_consensus	Orientation
1	MA1712.1	-8	1.22828e-05	0.0103298	0.0198893	17	GGCGACCCCCCCCGGGCGCGGAAGC	CCCCGGGGCCCGGAGCCT	-
1	MA1513.1	-1	4.74317e-05	0.0398901	0.0272863	11	GGCGACCCCCCCCGGGCGCGGAAGC	GCCCCGCCCCC	+
1	MA0741.1	-1	5.30257e-05	0.0445946	0.0272863	11	GGCGACCCCCCCCGGGCGCGGAAGC	GCCACGCCCCC	+
1	MA1961.1	-12	7.29851e-05	0.0613805	0.0272863	12	GGCGACCCCCCCCGGGCGCGGAAGC	GGGGGGCGGGGG	+
1	MA1713.1	-5	9.00445e-05	0.0757274	0.0272863	14	GGCGACCCCCCCCGGGCGCGGAAGC	CCCGCCGCTCCCCC	+
1	MA1650.1	-7	0.000117955	0.0992006	0.0272863	12	GGCGACCCCCCCCGGGCGCGGAAGC	CCCCGCGCACCC	+
1	MA0746.2	0	0.000160373	0.134874	0.0324613	13	GGCGACCCCCCCCGGGCGCGGAAGC	GGCCACGCCCACC	+
1	MA1512.1	-1	0.000185476	0.155985	0.033371	11	GGCGACCCCCCCCGGGCGCGGAAGC	GCCACGCCCAC	+
1	MA0146.2	-3	0.000237602	0.199824	0.0360977	14	GGCGACCCCCCCCGGGCGCGGAAGC	CAGGCCTCGGCCCC	-
1	MA1564.1	-1	0.000245215	0.206226	0.0360977	12	GGCGACCCCCCCCGGGCGCGGAAGC	GCCACGCCCCCC	+
1	MA1653.1	-7	0.000267905	0.225308	0.0361513	12	GGCGACCCCCCCCGGGCGCGGAAGC	CCCCCCTCCCCC	+
1	MA0162.4	-2	0.00029988	0.252199	0.0373532	14	GGCGACCCCCCCCGGGCGCGGAAGC	CCACGCCCACGCCC	+
1	MA1596.1	-9	0.000652391	0.548661	0.0704273	16	GGCGACCCCCCCCGGGCGCGGAAGC	CTCGGGAGGCTGAGGC	-
1	MA1511.2	-2	0.00106403	0.89485	0.0993887	9	GGCGACCCCCCCCGGGCGCGGAAGC	CCCCGCCCC	-
1	MA0742.2	-2	0.00117835	0.990988	0.0993887	9	GGCGACCCCCCCCGGGCGCGGAAGC	CCCCGCCCC	-
1	MA0528.2	-12	0.00128894	1.084	0.0993887	12	GGCGACCCCCCCCGGGCGCGGAAGC	GGGGGGAGGAGG	+
1	MA0747.1	-1	0.00128894	1.084	0.0993887	12	GGCGACCCCCCCCGGGCGCGGAAGC	GCCACGCCCACT	+
1	MA1516.1	0	0.00137078	1.15283	0.100895	11	GGCGACCCCCCCCGGGCGCGGAAGC	GACCACGCCCA	+
1	MA0740.2	-2	0.00158919	1.33651	0.104788	9	GGCGACCCCCCCCGGGCGCGGAAGC	CCCCGCCCC	-
1	MA1569.1	-9	0.00161782	1.36058	0.104788	11	GGCGACCCCCCCCGGGCGCGGAAGC	CGCCTCAGGCG	+
1	MA1630.2	-7	0.00175265	1.47398	0.109156	12	GGCGACCCCCCCCGGGCGCGGAAGC	CTCCCCTCCCCC	-
1	MA0516.3	-2	0.00192896	1.62225	0.115687	9	GGCGACCCCCCCCGGGCGCGGAAGC	CCCCGCCCC	-
1	MA1517.1	0	0.00223645	1.88085	0.127439	11	GGCGACCCCCCCCGGGCGCGGAAGC	GGCCACGCCCA	+
1	MA0079.5	-14	0.0023318	1.96104	0.127439	9	GGCGACCCCCCCCGGGCGCGGAAGC	GGGGCGGGG	+
1	MA1522.1	-2	0.00242132	2.03633	0.127439	11	GGCGACCCCCCCCGGGCGCGGAAGC	CGCCCCTCCCC	+
1	MA1615.1	-2	0.00254181	2.13766	0.127439	13	GGCGACCCCCCCCGGGCGCGGAAGC	CCTGGCCCCAGGG	-
1	MA1584.1	-2	0.00263488	2.21593	0.127439	16	GGCGACCCCCCCCGGGCGCGGAAGC	CGACCCCCCGCTGTGC	+
1	MA0103.3	-6	0.00283323	2.38275	0.127439	11	GGCGACCCCCCCCGGGCGCGGAAGC	CCCACCTGCGC	+
1	MA1122.1	-14	0.00283323	2.38275	0.127439	11	GGCGACCCCCCCCGGGCGCGGAAGC	GGGCGGGAAGG	+
1	MA1627.1	-5	0.0030938	2.60188	0.128348	14	GGCGACCCCCCCCGGGCGCGGAAGC	CCCCTCCCCCACAC	+
1	MA1102.2	-5	0.00317047	2.66636	0.128348	12	GGCGACCCCCCCCGGGCGCGGAAGC	GCGCCCCCTGCT	-
1	MA0696.1	-3	0.00330079	2.77597	0.128869	14	GGCGACCCCCCCCGGGCGCGGAAGC	GACCCCCCGCTGTG	+
1	MA0753.2	-2	0.00408889	3.43876	0.150479	13	GGCGACCCCCCCCGGGCGCGGAAGC	CCGCCCCCCCCAC	+
1	MA0506.2	-10	0.00428517	3.60383	0.154198	15	GGCGACCCCCCCCGGGCGCGGAAGC	CGCGCAGGCGCAGGC	-
1	MA0810.1	-8	0.00485344	4.08174	0.170851	12	GGCGACCCCCCCCGGGCGCGGAAGC	TGCCCCCGGGCA	+
1	MA0163.1	-6	0.00514702	4.32864	0.17733	14	GGCGACCCCCCCCGGGCGCGGAAGC	CCCCCTTGGGCCCC	-
1	MA0685.2	-14	0.0056919	4.78689	0.182668	9	GGCGACCCCCCCCGGGCGCGGAAGC	GGGGCGGGG	+
1	MA1959.1	-2	0.0056919	4.78689	0.182668	9	GGCGACCCCCCCCGGGCGCGGAAGC	CCCCGCCCC	-
1	MA0039.4	-5	0.00596973	5.02054	0.182668	12	GGCGACCCCCCCCGGGCGCGGAAGC	CGCCCCACCCCC	+
1	MA0147.3	0	0.00596973	5.02054	0.182668	12	GGCGACCCCCCCCGGGCGCGGAAGC	GGCCACGTGCCC	+
1	MA1107.2	1	0.00597878	5.02816	0.182668	15	GGCGACCCCCCCCGGGCGCGGAAGC	CAGCCACACCCACCCC	+
1	MA1965.1	-2	0.00625917	5.26396	0.187693	10	GGCGACCCCCCCCGGGCGCGGAAGC	CCCCTCCCCC	+
1	MA1515.1	0	0.00646944	5.4408	0.190471	11	GGCGACCCCCCCCGGGCGCGGAAGC	CACCACGCCCA	+
1	MA0814.2	-5	0.00658825	5.54072	0.190505	14	GGCGACCCCCCCCGGGCGCGGAAGC	CCCGCCTCAGGCCC	-
1	MA0131.2	-9	0.00731463	6.15161	0.204216	12	GGCGACCCCCCCCGGGCGCGGAAGC	CCGCGGACGTTG	-
1	MA1930.1	6	0.00753714	6.33873	0.206861	25	GGCGACCCCCCCCGGGCGCGGAAGC	CTGCAGTTCCCCCTTCTGGCCACTAGGGGGCGCTA	+
1	MA0597.2	-5	0.00782064	6.57716	0.211065	12	GGCGACCCCCCCCGGGCGCGGAAGC	CCTGCCCTGCGC	-
1	MA0736.1	-3	0.00890768	7.49136	0.225625	14	GGCGACCCCCCCCGGGCGCGGAAGC	GACCCCCCGCGAAG	+
1	MA0695.1	-1	0.0089291	7.50938	0.225625	12	GGCGACCCCCCCCGGGCGCGGAAGC	GCGACCACCGAA	+
1	MA0139.1	-2	0.00905682	7.61678	0.225625	19	GGCGACCCCCCCCGGGCGCGGAAGC	TGGCCACCAGGGGGCGCTA	+
1	MA0522.3	-6	0.0092329	7.76487	0.226526	11	GGCGACCCCCCCCGGGCGCGGAAGC	CGCACCTGCCC	+
1	MA0872.1	-5	0.0100415	8.44494	0.231224	13	GGCGACCCCCCCCGGGCGCGGAAGC	TGCCCTCAGGGCA	-
1	MA0830.2	1	0.0100415	8.44494	0.231224	12	GGCGACCCCCCCCGGGCGCGGAAGC	CGGCACCTGCCCC	+
1	MA0751.1	-3	0.0103061	8.66742	0.231785	15	GGCGACCCCCCCCGGGCGCGGAAGC	GACCCCCCGCTGTGC	+
1	MA0750.2	-15	0.0106792	8.98119	0.236886	10	GGCGACCCCCCCCGGGCGCGGAAGC	GCCCGGAAGTGGC	+
1	MA1529.1	-1	0.0110518	9.2946	0.238393	18	GGCGACCCCCCCCGGGCGCGGAAGC	GGGACGCAGCTGCGGCCC	-
1	MA1976.1	-2	0.0111888	9.40976	0.238393	23	GGCGACCCCCCCCGGGCGCGGAAGC	CCCTCGCACAGGCCCCCGGGCCCCCCT	-
1	MA0599.1	-1	0.0114679	9.64449	0.241166	10	GGCGACCCCCCCCGGGCGCGGAAGC	GCCCCGCCCC	+
1	MA1684.1	-19	0.0117066	9.84523	0.24303	6	GGCGACCCCCCCCGGGCGCGGAAGC	GGACGC	+
# Tomtom (Motif Comparison Tool): Version 5.5.4 compiled on Sep 2 2023 at 01:30:01
# The format of this file is described at https://meme-suite.org/meme/doc/tomtom-output-format.html.
# tomtom -no-ssc -oc . --verbosity 1 -text -min-overlap 5 -mi 1 -dist pearson -evalue -thresh 10.0 /tmp/tmprn1b15dm /home2/ayh8/data/JASPAR/JASPAR2022_CORE_vertebrates_non-redundant_pfms_meme.txt
