## Supplementary Info. 3 for "Dissection of core promoter syntax through single nucleotide resolution modeling of transcription initiation": neg_patterns.pattern_4.tomtom.tsv

Query_ID	Target_ID	Optimal_offset	p-value	E-value	q-value	Overlap	Query_consensus	Target_consensus	Orientation
1	MA1961.1	-10	3.33291e-08	2.80298e-05	5.44829e-05	12	GACCCCCGGCCCCCCGCCCCCCCCCG	CCCCCGCCCCCC	-
1	MA0079.5	-11	2.06703e-06	0.00173837	0.00109541	9	GACCCCCGGCCCCCCGCCCCCCCCCG	CCCCGCCCC	-
1	MA1653.1	-9	3.38101e-06	0.00284343	0.00109541	12	GACCCCCGGCCCCCCGCCCCCCCCCG	CCCCCCTCCCCC	+
1	MA1513.1	-10	3.88992e-06	0.00327143	0.00109541	11	GACCCCCGGCCCCCCGCCCCCCCCCG	GCCCCGCCCCC	+
1	MA0516.3	-11	4.02059e-06	0.00338132	0.00109541	9	GACCCCCGGCCCCCCGCCCCCCCCCG	CCCCGCCCC	-
1	MA0685.2	-11	4.02059e-06	0.00338132	0.00109541	9	GACCCCCGGCCCCCCGCCCCCCCCCG	CCCCGCCCC	-
1	MA0742.2	-11	1.14998e-05	0.00967131	0.00268552	9	GACCCCCGGCCCCCCGCCCCCCCCCG	CCCCGCCCC	-
1	MA1511.2	-11	1.33465e-05	0.0112244	0.00272718	9	GACCCCCGGCCCCCCGCCCCCCCCCG	CCCCGCCCC	-
1	MA1630.2	-9	2.15961e-05	0.0181623	0.00392256	12	GACCCCCGGCCCCCCGCCCCCCCCCG	CTCCCCTCCCCC	-
1	MA1959.1	-11	3.73562e-05	0.0314166	0.00590576	9	GACCCCCGGCCCCCCGCCCCCCCCCG	CCCCGCCCC	-
1	MA0528.2	-10	4.15171e-05	0.0349159	0.00590576	12	GACCCCCGGCCCCCCGCCCCCCCCCG	CCTCCTCCCCCC	-
1	MA0740.2	-11	4.68463e-05	0.0393978	0.00590576	9	GACCCCCGGCCCCCCGCCCCCCCCCG	CCCCGCCCC	-
1	MA1713.1	-9	4.69659e-05	0.0394984	0.00590576	14	GACCCCCGGCCCCCCGCCCCCCCCCG	CCCGCCGCTCCCCC	+
1	MA1522.1	-9	6.79244e-05	0.0571244	0.00793111	11	GACCCCCGGCCCCCCGCCCCCCCCCG	CGCCCCTCCCC	+
1	MA0162.4	-11	0.000172512	0.145082	0.0188002	14	GACCCCCGGCCCCCCGCCCCCCCCCG	CCACGCCCACGCCC	+
1	MA1965.1	-11	0.000184777	0.155397	0.0188783	10	GACCCCCGGCCCCCCGCCCCCCCCCG	CCCCTCCCCC	+
1	MA0073.1	-2	0.000210871	0.177342	0.020277	20	GACCCCCGGCCCCCCGCCCCCCCCCG	CCCCAAACCACCCCCCCCCC	+
1	MA0493.2	-11	0.000252015	0.211945	0.0228871	9	GACCCCCGGCCCCCCGCCCCCCCCCG	CCCCGCCCC	-
1	MA1627.1	-11	0.000329928	0.277469	0.0283858	14	GACCCCCGGCCCCCCGCCCCCCCCCG	CCCCTCCCCCACAC	+
1	MA0065.2	-7	0.00046933	0.394707	0.0383606	15	GACCCCCGGCCCCCCGCCCCCCCCCG	TGACCTTTGCCCTAC	-
1	MA0039.4	-9	0.000546016	0.4592	0.0425033	12	GACCCCCGGCCCCCCGCCCCCCCCCG	CGCCCCACCCCC	+
1	MA1584.1	-6	0.000940758	0.791178	0.0672193	16	GACCCCCGGCCCCCCGCCCCCCCCCG	CGACCCCCCGCTGTGC	+
1	MA0741.1	-10	0.00094577	0.795392	0.0672193	11	GACCCCCGGCCCCCCGCCCCCCCCCG	GCCACGCCCCC	+
1	MA1976.1	3	0.00107028	0.900109	0.0728995	24	GACCCCCGGCCCCCCGCCCCCCCCCG	CCCTCGCACAGGCCCCCGGGCCCCCCT	-
1	MA0753.2	-9	0.00122796	1.03271	0.0743178	13	GACCCCCGGCCCCCCGCCCCCCCCCG	CCGCCCCCCCCAC	+
1	MA0471.2	-8	0.00122796	1.03271	0.0743178	13	GACCCCCGGCCCCCCGCCCCCCCCCG	CCTTCCCGCCCCC	-
1	MA1712.1	1	0.00127811	1.07489	0.0743178	17	GACCCCCGGCCCCCCGCCCCCCCCCG	AGGCTCCGGGCCCCGGGG	+
1	MA1564.1	-10	0.00131842	1.10879	0.0743178	12	GACCCCCGGCCCCCCGCCCCCCCCCG	GCCACGCCCCCC	+
1	MA1650.1	-9	0.00131842	1.10879	0.0743178	12	GACCCCCGGCCCCCCGCCCCCCCCCG	CCCCGCGCACCC	+
1	MA0504.1	-7	0.00165596	1.39266	0.0892289	15	GACCCCCGGCCCCCCGCCCCCCCCCG	TGACCTCTGACCCCT	-
1	MA0599.1	-10	0.00169835	1.42831	0.0892289	10	GACCCCCGGCCCCCCGCCCCCCCCCG	GCCCCGCCCC	+
1	MA0597.2	-5	0.0017467	1.46898	0.0892289	12	GACCCCCGGCCCCCCGCCCCCCCCCG	CCTGCCCTGCGC	-
1	MA1102.2	-13	0.00200607	1.6871	0.0993729	12	GACCCCCGGCCCCCCGCCCCCCCCCG	GCGCCCCCTGCT	-
1	MA0163.1	-1	0.00211203	1.77622	0.101545	14	GACCCCCGGCCCCCCGCCCCCCCCCG	CCCCCTTGGGCCCC	-
1	MA1615.1	-11	0.00254162	2.1375	0.118708	13	GACCCCCGGCCCCCCGCCCCCCCCCG	CCTGGCCCCAGGG	-
1	MA1710.1	-10	0.00263488	2.21593	0.119645	12	GACCCCCGGCCCCCCGCCCCCCCCCG	CCCTTGCCTCTC	-
1	MA1512.1	-10	0.0030701	2.58195	0.13564	11	GACCCCCGGCCCCCCGCCCCCCCCCG	GCCACGCCCAC	+
1	MA1531.1	2	0.00336302	2.8283	0.142751	13	GACCCCCGGCCCCCCGCCCCCCCCCG	CTGACCTACTGACCC	-
1	MA0696.1	-7	0.00344399	2.8964	0.142751	14	GACCCCCGGCCCCCCGCCCCCCCCCG	GACCCCCCGCTGTG	+
1	MA0830.2	-6	0.00349303	2.93764	0.142751	13	GACCCCCGGCCCCCCGCCCCCCCCCG	CGGCACCTGCCCC	+
1	MA1981.1	-4	0.00370903	3.11929	0.147881	18	GACCCCCGGCCCCCCGCCCCCCCCCG	TCCCGCCCCTTTCCTTTC	-
1	MA1723.1	-2	0.0038982	3.27839	0.151723	24	GACCCCCGGCCCCCCGCCCCCCCCCG	CCTTCTGCTTCCTCCCTGCCCACC	-
1	MA0814.2	-12	0.0046356	3.89854	0.17386	14	GACCCCCGGCCCCCCGCCCCCCCCCG	CCCGCCTCAGGCCC	-
1	MA1114.1	-2	0.00467967	3.9356	0.17386	17	GACCCCCGGCCCCCCGCCCCCCCCCG	CCGCCTGTCACTCACCC	-
1	MA0871.2	-1	0.00496797	4.17807	0.176546	11	GACCCCCGGCCCCCCGCCCCCCCCCG	CCCACGTGACC	+
1	MA1122.1	-14	0.00496797	4.17807	0.176546	11	GACCCCCGGCCCCCCGCCCCCCCCCG	CCTTCCCGCCC	-
1	MA0751.1	-7	0.00559161	4.70254	0.192569	15	GACCCCCGGCCCCCCGCCCCCCCCCG	GACCCCCCGCTGTGC	+
1	MA1986.1	-3	0.00565447	4.75541	0.192569	10	GACCCCCGGCCCCCCGCCCCCCCCCG	GGTGGGCCCC	-
1	MA1945.1	-9	0.00590964	4.97	0.197152	15	GACCCCCGGCCCCCCGCCCCCCCCCG	CCACCTGCTTCCGCC	-
1	MA1107.2	-6	0.00641741	5.39704	0.206711	16	GACCCCCGGCCCCCCGCCCCCCCCCG	CAGCCACACCCACCCC	+
1	MA0746.2	-9	0.00644907	5.42366	0.206711	13	GACCCCCGGCCCCCCGCCCCCCCCCG	GGCCACGCCCACC	+
1	MA1982.1	-6	0.00659644	5.54761	0.207369	15	GACCCCCGGCCCCCCGCCCCCCCCCG	GGGCCGCTCTAGCCC	-
1	MA1631.1	-6	0.00684589	5.75739	0.21115	13	GACCCCCGGCCCCCCGCCCCCCCCCG	CAGCACCTGCCCC	+
1	MA0747.1	-10	0.0107169	9.01292	0.318525	12	GACCCCCGGCCCCCCGCCCCCCCCCG	GCCACGCCCACT	+
1	MA1514.1	-9	0.0112758	9.48294	0.329151	15	GACCCCCGGCCCCCCGCCCCCCCCCG	CACCACGCACCCCTT	+
1	MA1652.1	-10	0.0114852	9.65906	0.329382	14	GACCCCCGGCCCCCCGCCCCCCCCCG	TTCTCACCTCCTCC	-
1	MA1574.1	-6	0.0118821	9.99284	0.330445	15	GACCCCCGGCCCCCCGCCCCCCCCCG	ATGACCTTTGACCCC	-
# Tomtom (Motif Comparison Tool): Version 5.5.4 compiled on Sep 2 2023 at 01:30:01
# The format of this file is described at https://meme-suite.org/meme/doc/tomtom-output-format.html.
# tomtom -no-ssc -oc . --verbosity 1 -text -min-overlap 5 -mi 1 -dist pearson -evalue -thresh 10.0 /tmp/tmp7za66m4t /home2/ayh8/data/JASPAR/JASPAR2022_CORE_vertebrates_non-redundant_pfms_meme.txt
