## Supplementary Info. 3 for "Dissection of core promoter syntax through single nucleotide resolution modeling of transcription initiation": neg_patterns.pattern_5.tomtom.tsv

Query_ID	Target_ID	Optimal_offset	p-value	E-value	q-value	Overlap	Query_consensus	Target_consensus	Orientation
1	MA1961.1	-12	1.58397e-06	0.00133212	0.00260475	12	GGGGGTCCCCCCCCCCCGCCCCGG	CCCCCGCCCCCC	-
1	MA1513.1	-12	5.92297e-06	0.00498122	0.00487	11	GGGGGTCCCCCCCCCCCGCCCCGG	GCCCCGCCCCC	+
1	MA0742.2	-13	2.84378e-05	0.0239162	0.00765263	9	GGGGGTCCCCCCCCCCCGCCCCGG	CCCCGCCCC	-
1	MA1522.1	-11	2.85202e-05	0.0239855	0.00765263	11	GGGGGTCCCCCCCCCCCGCCCCGG	CGCCCCTCCCC	+
1	MA0162.4	-7	2.96848e-05	0.0249649	0.00765263	14	GGGGGTCCCCCCCCCCCGCCCCGG	CCACGCCCACGCCC	+
1	MA0079.5	-13	3.26081e-05	0.0274234	0.00765263	9	GGGGGTCCCCCCCCCCCGCCCCGG	CCCCGCCCC	-
1	MA1511.2	-13	3.26081e-05	0.0274234	0.00765263	9	GGGGGTCCCCCCCCCCCGCCCCGG	CCCCGCCCC	-
1	MA0516.3	-6	3.7229e-05	0.0313096	0.00765263	9	GGGGGTCCCCCCCCCCCGCCCCGG	CCCCGCCCC	-
1	MA1653.1	-11	5.32984e-05	0.0448239	0.009536	12	GGGGGTCCCCCCCCCCCGCCCCGG	CCCCCCTCCCCC	+
1	MA1713.1	-9	5.79892e-05	0.0487689	0.009536	14	GGGGGTCCCCCCCCCCCGCCCCGG	CCCGCCGCTCCCCC	+
1	MA0685.2	-13	7.67268e-05	0.0645272	0.0114703	9	GGGGGTCCCCCCCCCCCGCCCCGG	CCCCGCCCC	-
1	MA1650.1	-11	9.18707e-05	0.0772633	0.0124981	12	GGGGGTCCCCCCCCCCCGCCCCGG	CCCCGCGCACCC	+
1	MA0753.2	-8	0.000104156	0.0875954	0.0124981	13	GGGGGTCCCCCCCCCCCGCCCCGG	CCGCCCCCCCCAC	+
1	MA0740.2	-13	0.000106402	0.0894845	0.0124981	9	GGGGGTCCCCCCCCCCCGCCCCGG	CCCCGCCCC	-
1	MA1627.1	-7	0.00015016	0.126284	0.0164619	14	GGGGGTCCCCCCCCCCCGCCCCGG	CCCCTCCCCCACAC	+
1	MA1630.2	-4	0.000169297	0.142379	0.016927	12	GGGGGTCCCCCCCCCCCGCCCCGG	CTCCCCTCCCCC	-
1	MA1976.1	1	0.000174988	0.147165	0.016927	24	GGGGGTCCCCCCCCCCCGCCCCGG	AGGGGGGCCCGGGGGCCTGTGCGAGTG	+
1	MA1959.1	-13	0.000244414	0.205552	0.0223292	9	GGGGGTCCCCCCCCCCCGCCCCGG	CCCCGCCCC	-
1	MA1986.1	-1	0.00035468	0.298286	0.0306974	10	GGGGGTCCCCCCCCCCCGCCCCGG	GGGGCCCACC	+
1	MA1965.1	-6	0.000389571	0.327629	0.0320314	10	GGGGGTCCCCCCCCCCCGCCCCGG	CCCCTCCCCC	+
1	MA0039.4	-9	0.000579228	0.48713	0.0453575	12	GGGGGTCCCCCCCCCCCGCCCCGG	CGCCCCACCCCC	+
1	MA1102.2	-8	0.000626225	0.526655	0.0468087	12	GGGGGTCCCCCCCCCCCGCCCCGG	GCGCCCCCTGCT	-
1	MA0146.2	-9	0.000745344	0.626834	0.0532903	14	GGGGGTCCCCCCCCCCCGCCCCGG	GGGGCCGAGGCCTG	+
1	MA1122.1	-3	0.000810133	0.681322	0.0555091	11	GGGGGTCCCCCCCCCCCGCCCCGG	CCTTCCCGCCC	-
1	MA0528.2	-7	0.000918474	0.772437	0.0591412	12	GGGGGTCCCCCCCCCCCGCCCCGG	CCTCCTCCCCCC	-
1	MA0493.2	-13	0.000936992	0.788011	0.0591412	9	GGGGGTCCCCCCCCCCCGCCCCGG	CCCCGCCCC	-
1	MA0830.2	-9	0.000971034	0.81664	0.0591412	13	GGGGGTCCCCCCCCCCCGCCCCGG	CGGCACCTGCCCC	+
1	MA1712.1	-3	0.0012444	1.04654	0.0730837	18	GGGGGTCCCCCCCCCCCGCCCCGG	AGGCTCCGGGCCCCGGGG	+
1	MA0597.2	-9	0.00133216	1.12035	0.0750736	12	GGGGGTCCCCCCCCCCCGCCCCGG	CCTGCCCTGCGC	-
1	MA0103.3	-10	0.00152994	1.28668	0.0811583	11	GGGGGTCCCCCCCCCCCGCCCCGG	CCCACCTGCGC	+
1	MA0741.1	-12	0.00165274	1.38995	0.0841319	11	GGGGGTCCCCCCCCCCCGCCCCGG	GCCACGCCCCC	+
1	MA0522.3	-10	0.00192568	1.6195	0.0931374	11	GGGGGTCCCCCCCCCCCGCCCCGG	CGCACCTGCCC	+
1	MA0599.1	-12	0.00198567	1.66995	0.0932951	10	GGGGGTCCCCCCCCCCCGCCCCGG	GCCCCGCCCC	+
1	MA0471.2	-10	0.00207953	1.74888	0.0949907	13	GGGGGTCCCCCCCCCCCGCCCCGG	CCTTCCCGCCCCC	-
1	MA0814.2	-7	0.00215991	1.81648	0.0959959	14	GGGGGTCCCCCCCCCCCGCCCCGG	CCCGCCTCAGGCCC	-
1	MA0066.1	1	0.00232781	1.95769	0.100736	19	GGGGGTCCCCCCCCCCCGCCCCGG	AGTAGGTCACCGTGACCTAC	-
1	MA1981.1	-6	0.00241529	2.03126	0.101841	18	GGGGGTCCCCCCCCCCCGCCCCGG	TCCCGCCCCTTTCCTTTC	-
1	MA1615.1	0	0.00289955	2.43852	0.119204	13	GGGGGTCCCCCCCCCCCGCCCCGG	CCTGGCCCCAGGG	-
1	MA1548.1	1	0.00345608	2.90656	0.138618	9	GGGGGTCCCCCCCCCCCGCCCCGG	AGGGGGCCCA	-
1	MA0746.2	-4	0.00427428	3.59467	0.167353	13	GGGGGTCCCCCCCCCCCGCCCCGG	GGCCACGCCCACC	+
1	MA0750.2	-12	0.00485189	4.08044	0.18555	12	GGGGGTCCCCCCCCCCCGCCCCGG	GCCACTTCCGGGC	-
1	MA1564.1	-5	0.00500091	4.20577	0.186903	12	GGGGGTCCCCCCCCCCCGCCCCGG	GCCACGCCCCCC	+
1	MA1515.1	-11	0.00531371	4.46883	0.19418	11	GGGGGTCCCCCCCCCCCGCCCCGG	CACCACGCCCA	+
1	MA1648.1	-10	0.00569463	4.78919	0.203576	11	GGGGGTCCCCCCCCCCCGCCCCGG	CGCACCTGCCG	+
1	MA1517.1	-11	0.00610051	5.13053	0.21233	11	GGGGGTCCCCCCCCCCCGCCCCGG	GGCCACGCCCA	+
1	MA0258.2	-2	0.00631833	5.31372	0.21233	15	GGGGGTCCCCCCCCCCCGCCCCGG	AGGTCACCCTGACCT	+
1	MA1584.1	-3	0.00632685	5.32088	0.21233	16	GGGGGTCCCCCCCCCCCGCCCCGG	CGACCCCCCGCTGTGC	+
1	MA1512.1	-12	0.00699271	5.88087	0.227307	11	GGGGGTCCCCCCCCCCCGCCCCGG	GCCACGCCCAC	+
1	MA1596.1	-8	0.0070496	5.92871	0.227307	16	GGGGGTCCCCCCCCCCCGCCCCGG	GCCTCAGCCTCCCGAG	+
1	MA1529.1	-2	0.0087994	7.40029	0.267965	18	GGGGGTCCCCCCCCCCCGCCCCGG	GGGCCGCAGCTGCGTCCC	+
# Tomtom (Motif Comparison Tool): Version 5.5.4 compiled on Sep 2 2023 at 01:30:01
# The format of this file is described at https://meme-suite.org/meme/doc/tomtom-output-format.html.
# tomtom -no-ssc -oc . --verbosity 1 -text -min-overlap 5 -mi 1 -dist pearson -evalue -thresh 10.0 /tmp/tmp898zhtfp /home2/ayh8/data/JASPAR/JASPAR2022_CORE_vertebrates_non-redundant_pfms_meme.txt
