## Supplementary Info. 3 for "Dissection of core promoter syntax through single nucleotide resolution modeling of transcription initiation": neg_patterns.pattern_6.tomtom.tsv

Query_ID	Target_ID	Optimal_offset	p-value	E-value	q-value	Overlap	Query_consensus	Target_consensus	Orientation
1	MA1961.1	-5	8.41099e-06	0.00707364	0.013543	12	GGGGCCCCGCGGCCCCCGGCCGCGCCG	CCCCCGCCCCCC	-
1	MA1653.1	-4	4.73112e-05	0.0397888	0.0329883	12	GGGGCCCCGCGGCCCCCGGCCGCGCCG	CCCCCCTCCCCC	+
1	MA1713.1	-12	6.14631e-05	0.0516905	0.0329883	14	GGGGCCCCGCGGCCCCCGGCCGCGCCG	CCCGCCGCTCCCCC	+
1	MA0146.2	-9	0.000109348	0.0919621	0.0348016	14	GGGGCCCCGCGGCCCCCGGCCGCGCCG	CAGGCCTCGGCCCC	-
1	MA0162.4	-13	0.000118514	0.0996704	0.0348016	14	GGGGCCCCGCGGCCCCCGGCCGCGCCG	CCACGCCCACGCCC	+
1	MA1630.2	-4	0.000129683	0.109063	0.0348016	12	GGGGCCCCGCGGCCCCCGGCCGCGCCG	CTCCCCTCCCCC	-
1	MA1511.2	-14	0.000164945	0.138719	0.037212	9	GGGGCCCCGCGGCCCCCGGCCGCGCCG	CCCCGCCCC	-
1	MA0742.2	-14	0.000184887	0.15549	0.037212	9	GGGGCCCCGCGGCCCCCGGCCGCGCCG	CCCCGCCCC	-
1	MA1102.2	-13	0.000237705	0.19991	0.039038	12	GGGGCCCCGCGGCCCCCGGCCGCGCCG	AGCAGGGGGCGC	+
1	MA1513.1	-13	0.000242449	0.2039	0.039038	11	GGGGCCCCGCGGCCCCCGGCCGCGCCG	GCCCCGCCCCC	+
1	MA0516.3	-14	0.000319813	0.268963	0.0412594	9	GGGGCCCCGCGGCCCCCGGCCGCGCCG	CCCCGCCCC	-
1	MA0740.2	-14	0.000319813	0.268963	0.0412594	9	GGGGCCCCGCGGCCCCCGGCCGCGCCG	CCCCGCCCC	-
1	MA1986.1	0	0.000333119	0.280153	0.0412594	10	GGGGCCCCGCGGCCCCCGGCCGCGCCG	GGGGCCCACC	+
1	MA1615.1	-7	0.000369393	0.31066	0.0423976	13	GGGGCCCCGCGGCCCCCGGCCGCGCCG	CCTGGCCCCAGGG	-
1	MA1959.1	-14	0.000394971	0.332171	0.0423976	9	GGGGCCCCGCGGCCCCCGGCCGCGCCG	CCCCGCCCC	-
1	MA0079.5	-14	0.00043832	0.368627	0.0441102	9	GGGGCCCCGCGGCCCCCGGCCGCGCCG	CCCCGCCCC	-
1	MA1584.1	-9	0.000522749	0.439632	0.0456415	16	GGGGCCCCGCGGCCCCCGGCCGCGCCG	CGACCCCCCGCTGTGC	+
1	MA0493.2	-14	0.000538576	0.452942	0.0456415	9	GGGGCCCCGCGGCCCCCGGCCGCGCCG	CCCCGCCCC	-
1	MA0685.2	-14	0.000538576	0.452942	0.0456415	9	GGGGCCCCGCGGCCCCCGGCCGCGCCG	CCCCGCCCC	-
1	MA1712.1	-9	0.000602582	0.506771	0.0485124	18	GGGGCCCCGCGGCCCCCGGCCGCGCCG	AGGCTCCGGGCCCCGGGG	+
1	MA1650.1	-14	0.00080409	0.67624	0.0588503	12	GGGGCCCCGCGGCCCCCGGCCGCGCCG	CCCCGCGCACCC	+
1	MA1522.1	-12	0.0011367	0.955962	0.0762606	11	GGGGCCCCGCGGCCCCCGGCCGCGCCG	CGCCCCTCCCC	+
1	MA0506.2	-5	0.00125994	1.05961	0.081148	15	GGGGCCCCGCGGCCCCCGGCCGCGCCG	CGCGCAGGCGCAGGC	-
1	MA0103.3	-11	0.0013352	1.1229	0.0826876	11	GGGGCCCCGCGGCCCCCGGCCGCGCCG	CCCACCTGCGC	+
1	MA1976.1	2	0.00157901	1.32795	0.0941645	25	GGGGCCCCGCGGCCCCCGGCCGCGCCG	AGGGGGGCCCGGGGGCCTGTGCGAGTG	+
1	MA0039.4	-12	0.00171182	1.43964	0.0961512	12	GGGGCCCCGCGGCCCCCGGCCGCGCCG	CGCCCCACCCCC	+
1	MA0750.2	-13	0.00185643	1.56125	0.0985437	13	GGGGCCCCGCGGCCCCCGGCCGCGCCG	GCCCGGAAGTGGC	+
1	MA0736.1	-10	0.00189725	1.59558	0.0985437	14	GGGGCCCCGCGGCCCCCGGCCGCGCCG	GACCCCCCGCGAAG	+
1	MA0597.2	-15	0.00198086	1.66591	0.0996717	12	GGGGCCCCGCGGCCCCCGGCCGCGCCG	CCTGCCCTGCGC	-
1	MA0696.1	-10	0.00246751	2.07518	0.111179	14	GGGGCCCCGCGGCCCCCGGCCGCGCCG	GACCCCCCGCTGTG	+
1	MA0814.2	-9	0.00246751	2.07518	0.111179	14	GGGGCCCCGCGGCCCCCGGCCGCGCCG	GGGCCTGAGGCGGG	+
1	MA1930.1	1	0.00267832	2.25246	0.111179	27	GGGGCCCCGCGGCCCCCGGCCGCGCCG	TAGCGCCCCCTAGTGGCCAGAAGGGGGAACTGCAG	-
1	MA1515.1	-17	0.00268942	2.2618	0.111179	10	GGGGCCCCGCGGCCCCCGGCCGCGCCG	CACCACGCCCA	+
1	MA1973.1	0	0.00280454	2.35862	0.111179	20	GGGGCCCCGCGGCCCCCGGCCGCGCCG	GGGCCCAGGCTAGCCCACGC	+
1	MA0528.2	-5	0.00283315	2.38268	0.111179	12	GGGGCCCCGCGGCCCCCGGCCGCGCCG	CCTCCTCCCCCC	-
1	MA0751.1	-10	0.00289071	2.43109	0.111179	15	GGGGCCCCGCGGCCCCCGGCCGCGCCG	GACCCCCCGCTGTGC	+
1	MA1517.1	-17	0.00290005	2.43894	0.111179	10	GGGGCCCCGCGGCCCCCGGCCGCGCCG	GGCCACGCCCA	+
1	MA1627.1	-6	0.00319292	2.68525	0.117183	14	GGGGCCCCGCGGCCCCCGGCCGCGCCG	CCCCTCCCCCACAC	+
1	MA1711.1	-8	0.00320222	2.69307	0.117183	17	GGGGCCCCGCGGCCCCCGGCCGCGCCG	CCGCTTCACCACGGCAC	+
1	MA0163.1	-12	0.00340277	2.86173	0.11725	14	GGGGCCCCGCGGCCCCCGGCCGCGCCG	CCCCCTTGGGCCCC	-
1	MA1529.1	0	0.00347643	2.92368	0.11725	18	GGGGCCCCGCGGCCCCCGGCCGCGCCG	GGGCCGCAGCTGCGTCCC	+
1	MA1965.1	-6	0.00358997	3.01917	0.117967	10	GGGGCCCCGCGGCCCCCGGCCGCGCCG	CCCCTCCCCC	+
1	MA1721.1	-11	0.00368133	3.096	0.11855	16	GGGGCCCCGCGGCCCCCGGCCGCGCCG	GGCAGCGGCAGCGGCG	+
1	MA0741.1	-5	0.00390246	3.28197	0.120838	11	GGGGCCCCGCGGCCCCCGGCCGCGCCG	GCCACGCCCCC	+
1	MA1516.1	-17	0.00390246	3.28197	0.120838	10	GGGGCCCCGCGGCCCCCGGCCGCGCCG	GACCACGCCCA	+
1	MA0139.1	-8	0.00456404	3.83835	0.133614	19	GGGGCCCCGCGGCCCCCGGCCGCGCCG	TGGCCACCAGGGGGCGCTA	+
1	MA0522.3	-11	0.00485212	4.08064	0.138511	11	GGGGCCCCGCGGCCCCCGGCCGCGCCG	CGCACCTGCCC	+
1	MA0599.1	-13	0.00490336	4.12372	0.138511	10	GGGGCCCCGCGGCCCCCGGCCGCGCCG	GCCCCGCCCC	+
1	MA0872.1	-11	0.0050548	4.25108	0.140327	13	GGGGCCCCGCGGCCCCCGGCCGCGCCG	TGCCCTCAGGGCA	-
1	MA0830.2	-9	0.00538924	4.53235	0.147076	13	GGGGCCCCGCGGCCCCCGGCCGCGCCG	CGGCACCTGCCCC	+
1	MA0748.2	-16	0.00559766	4.70763	0.150218	11	GGGGCCCCGCGGCCCCCGGCCGCGCCG	AGATGGCGGCG	+
1	MA0753.2	-8	0.0057439	4.83062	0.151616	13	GGGGCCCCGCGGCCCCCGGCCGCGCCG	CCGCCCCCCCCAC	+
1	MA0815.1	-11	0.00611986	5.1468	0.156411	13	GGGGCCCCGCGGCCCCCGGCCGCGCCG	TGCCCTCAGGGCA	-
1	MA0471.2	-3	0.00651828	5.48187	0.161468	13	GGGGCCCCGCGGCCCCCGGCCGCGCCG	CCTTCCCGCCCCC	-
1	MA1564.1	-5	0.00733823	6.17145	0.17428	12	GGGGCCCCGCGGCCCCCGGCCGCGCCG	GCCACGCCCCCC	+
1	MA0810.1	-12	0.00783309	6.58762	0.181867	12	GGGGCCCCGCGGCCCCCGGCCGCGCCG	TGCCCGGGGGCA	-
1	MA1122.1	-11	0.00794073	6.67816	0.181867	11	GGGGCCCCGCGGCCCCCGGCCGCGCCG	CCTTCCCGCCC	-
1	MA0104.4	-2	0.00835833	7.02935	0.181867	12	GGGGCCCCGCGGCCCCCGGCCGCGCCG	GGCCACGTGGCC	+
1	MA0014.3	0	0.00835833	7.02935	0.181867	12	GGGGCCCCGCGGCCCCCGGCCGCGCCG	GGGGTCACGCTC	-
1	MA1628.1	-13	0.00850501	7.15271	0.181907	11	GGGGCCCCGCGGCCCCCGGCCGCGCCG	CCCCTGCTGTG	-
1	MA0147.3	-2	0.00891562	7.49803	0.181907	12	GGGGCCCCGCGGCCCCCGGCCGCGCCG	GGCCACGTGCCC	+
1	MA0131.2	-13	0.00891562	7.49803	0.181907	12	GGGGCCCCGCGGCCCCCGGCCGCGCCG	CCGCGGACGTTG	-
1	MA0258.2	-1	0.00892503	7.50595	0.181907	15	GGGGCCCCGCGGCCCCCGGCCGCGCCG	AGGTCACCCTGACCT	+
1	MA1569.1	-13	0.0104238	8.76639	0.202215	11	GGGGCCCCGCGGCCCCCGGCCGCGCCG	CGCCTCAGGCG	+
1	MA0746.2	-4	0.0106709	8.97421	0.204544	13	GGGGCCCCGCGGCCCCCGGCCGCGCCG	GGCCACGCCCACC	+
1	MA1648.1	-7	0.011146	9.37375	0.208455	11	GGGGCCCCGCGGCCCCCGGCCGCGCCG	CGCACCTGCCG	+
# Tomtom (Motif Comparison Tool): Version 5.5.4 compiled on Sep 2 2023 at 01:30:01
# The format of this file is described at https://meme-suite.org/meme/doc/tomtom-output-format.html.
# tomtom -no-ssc -oc . --verbosity 1 -text -min-overlap 5 -mi 1 -dist pearson -evalue -thresh 10.0 /tmp/tmpz3r4tubx /home2/ayh8/data/JASPAR/JASPAR2022_CORE_vertebrates_non-redundant_pfms_meme.txt
