## Supplementary Info. 3 for "Dissection of core promoter syntax through single nucleotide resolution modeling of transcription initiation": neg_patterns.pattern_7.tomtom.tsv

Query_ID	Target_ID	Optimal_offset	p-value	E-value	q-value	Overlap	Query_consensus	Target_consensus	Orientation
1	MA0162.4	-12	2.66719e-06	0.0022431	0.00436449	14	GACCCCCGGCCCCCCCGCCGCCGCCCG	CCACGCCCACGCCC	+
1	MA1961.1	-2	8.09347e-06	0.00680661	0.00659663	12	GACCCCCGGCCCCCCCGCCGCCGCCCG	CCCCCGCCCCCC	-
1	MA1513.1	-2	1.20938e-05	0.0101709	0.00659663	11	GACCCCCGGCCCCCCCGCCGCCGCCCG	GCCCCGCCCCC	+
1	MA1511.2	-3	2.69991e-05	0.0227062	0.0105875	9	GACCCCCGGCCCCCCCGCCGCCGCCCG	CCCCGCCCC	-
1	MA0753.2	-5	3.62537e-05	0.0304894	0.0105875	13	GACCCCCGGCCCCCCCGCCGCCGCCCG	CCGCCCCCCCCAC	+
1	MA0516.3	-3	3.99371e-05	0.0335871	0.0105875	9	GACCCCCGGCCCCCCCGCCGCCGCCCG	CCCCGCCCC	-
1	MA0742.2	-3	4.52911e-05	0.0380898	0.0105875	9	GACCCCCGGCCCCCCCGCCGCCGCCCG	CCCCGCCCC	-
1	MA1959.1	-3	6.54421e-05	0.0550368	0.0124687	9	GACCCCCGGCCCCCCCGCCGCCGCCCG	CCCCGCCCC	-
1	MA0740.2	-3	7.37952e-05	0.0620618	0.0124687	9	GACCCCCGGCCCCCCCGCCGCCGCCCG	CCCCGCCCC	-
1	MA1713.1	-8	7.61978e-05	0.0640824	0.0124687	14	GACCCCCGGCCCCCCCGCCGCCGCCCG	CCCGCCGCTCCCCC	+
1	MA0079.5	-3	9.34893e-05	0.0786245	0.0139075	9	GACCCCCGGCCCCCCCGCCGCCGCCCG	CCCCGCCCC	-
1	MA0685.2	-3	0.000105031	0.0883309	0.0143224	9	GACCCCCGGCCCCCCCGCCGCCGCCCG	CCCCGCCCC	-
1	MA0493.2	-3	0.000117849	0.0991108	0.0148341	9	GACCCCCGGCCCCCCCGCCGCCGCCCG	CCCCGCCCC	-
1	MA1653.1	-10	0.000182099	0.153145	0.0199587	12	GACCCCCGGCCCCCCCGCCGCCGCCCG	CCCCCCTCCCCC	+
1	MA0073.1	-1	0.000182955	0.153865	0.0199587	20	GACCCCCGGCCCCCCCGCCGCCGCCCG	CCCCAAACCACCCCCCCCCC	+
1	MA1650.1	-12	0.000198336	0.166801	0.0202844	12	GACCCCCGGCCCCCCCGCCGCCGCCCG	CCCCGCGCACCC	+
1	MA0146.2	-13	0.000211729	0.178064	0.0203803	14	GACCCCCGGCCCCCCCGCCGCCGCCCG	GGGGCCGAGGCCTG	+
1	MA0039.4	-1	0.00025547	0.21485	0.0232245	12	GACCCCCGGCCCCCCCGCCGCCGCCCG	CGCCCCACCCCC	+
1	MA1712.1	-2	0.00046142	0.388055	0.0397396	18	GACCCCCGGCCCCCCCGCCGCCGCCCG	CCCCGGGGCCCGGAGCCT	-
1	MA1630.2	-10	0.000491677	0.413501	0.0402281	12	GACCCCCGGCCCCCCCGCCGCCGCCCG	CTCCCCTCCCCC	-
1	MA0814.2	-13	0.000783804	0.659179	0.0581642	14	GACCCCCGGCCCCCCCGCCGCCGCCCG	CCCGCCTCAGGCCC	-
1	MA0741.1	-2	0.00081753	0.687543	0.0581642	11	GACCCCCGGCCCCCCCGCCGCCGCCCG	GCCACGCCCCC	+
1	MA1564.1	-2	0.00107114	0.900827	0.0694834	12	GACCCCCGGCCCCCCCGCCGCCGCCCG	GCCACGCCCCCC	+
1	MA0103.3	-9	0.001126	0.946968	0.0694834	11	GACCCCCGGCCCCCCCGCCGCCGCCCG	CCCACCTGCGC	+
1	MA1721.1	-9	0.00113372	0.953462	0.0694834	16	GACCCCCGGCCCCCCCGCCGCCGCCCG	CGCCGCTGCCGCTGCC	-
1	MA1615.1	-4	0.00114648	0.964186	0.0694834	13	GACCCCCGGCCCCCCCGCCGCCGCCCG	CCTGGCCCCAGGG	-
1	MA0599.1	-2	0.00128309	1.07908	0.0724003	10	GACCCCCGGCCCCCCCGCCGCCGCCCG	GCCCCGCCCC	+
1	MA0522.3	-9	0.00142426	1.1978	0.0776868	11	GACCCCCGGCCCCCCCGCCGCCGCCCG	CGCACCTGCCC	+
1	MA1627.1	-3	0.00154538	1.29967	0.0815745	14	GACCCCCGGCCCCCCCGCCGCCGCCCG	CCCCTCCCCCACAC	+
1	MA1965.1	-3	0.00164716	1.38526	0.0824115	10	GACCCCCGGCCCCCCCGCCGCCGCCCG	CCCCTCCCCC	+
1	MA1512.1	-2	0.00166197	1.39771	0.0824115	11	GACCCCCGGCCCCCCCGCCGCCGCCCG	GCCACGCCCAC	+
1	MA1976.1	11	0.00223096	1.87624	0.107373	16	GACCCCCGGCCCCCCCGCCGCCGCCCG	CCCTCGCACAGGCCCCCGGGCCCCCCT	-
1	MA1102.2	-14	0.00257027	2.1616	0.118067	12	GACCCCCGGCCCCCCCGCCGCCGCCCG	GCGCCCCCTGCT	-
1	MA0506.2	-12	0.00271886	2.28656	0.118067	15	GACCCCCGGCCCCCCCGCCGCCGCCCG	GCCTGCGCCTGCGCG	+
1	MA0528.2	-2	0.00275686	2.31852	0.118067	12	GACCCCCGGCCCCCCCGCCGCCGCCCG	CCTCCTCCCCCC	-
1	MA1584.1	-5	0.0027806	2.33849	0.118067	16	GACCCCCGGCCCCCCCGCCGCCGCCCG	CGACCCCCCGCTGTGC	+
1	MA1522.1	-2	0.00281393	2.36652	0.118067	11	GACCCCCGGCCCCCCCGCCGCCGCCCG	CGCCCCTCCCC	+
1	MA0471.2	-9	0.00341928	2.87561	0.139859	13	GACCCCCGGCCCCCCCGCCGCCGCCCG	CCTTCCCGCCCCC	-
1	MA1648.1	-9	0.00350424	2.94707	0.139859	11	GACCCCCGGCCCCCCCGCCGCCGCCCG	CGCACCTGCCG	+
1	MA1122.1	-9	0.00404757	3.40401	0.157213	11	GACCCCCGGCCCCCCCGCCGCCGCCCG	CCTTCCCGCCC	-
1	MA0504.1	1	0.00413121	3.47435	0.157213	14	GACCCCCGGCCCCCCCGCCGCCGCCCG	TGACCTCTGACCCCT	-
1	MA0736.1	-6	0.00515459	4.33501	0.189723	14	GACCCCCGGCCCCCCCGCCGCCGCCCG	GACCCCCCGCGAAG	+
1	MA0732.1	-12	0.00521737	4.38781	0.189723	15	GACCCCCGGCCCCCCCGCCGCCGCCCG	CTACGCCCACGCACT	+
1	MA0751.1	-6	0.00552742	4.64856	0.196628	15	GACCCCCGGCCCCCCCGCCGCCGCCCG	GACCCCCCGCTGTGC	+
1	MA0147.3	-8	0.00580825	4.88474	0.198254	12	GACCCCCGGCCCCCCCGCCGCCGCCCG	GGCCACGTGCCC	+
1	MA0855.1	1	0.00581545	4.89079	0.198254	13	GACCCCCGGCCCCCCCGCCGCCGCCCG	TGACCTTTGACCCC	-
1	MA1107.2	0	0.00612294	5.14939	0.200356	16	GACCCCCGGCCCCCCCGCCGCCGCCCG	CAGCCACACCCACCCC	+
1	MA1596.1	-1	0.00646693	5.43869	0.200356	16	GACCCCCGGCCCCCCCGCCGCCGCCCG	GCCTCAGCCTCCCGAG	+
1	MA0746.2	-3	0.00647405	5.44468	0.200356	13	GACCCCCGGCCCCCCCGCCGCCGCCCG	GGCCACGCCCACC	+
1	MA0163.1	0	0.00655346	5.51146	0.200356	14	GACCCCCGGCCCCCCCGCCGCCGCCCG	CCCCCTTGGGCCCC	-
1	MA0856.1	1	0.00655346	5.51146	0.200356	13	GACCCCCGGCCCCCCCGCCGCCGCCCG	TGACCTTTGACCCC	-
1	MA0472.2	-14	0.00661173	5.56047	0.200356	11	GACCCCCGGCCCCCCCGCCGCCGCCCG	ACGCCCACGCA	+
1	MA0830.2	-6	0.0068883	5.79306	0.20279	13	GACCCCCGGCCCCCCCGCCGCCGCCCG	CGGCACCTGCCCC	+
1	MA0065.2	1	0.00694577	5.84139	0.20279	14	GACCCCCGGCCCCCCCGCCGCCGCCCG	TGACCTTTGCCCTAC	-
1	MA0131.2	-14	0.00706386	5.9407	0.20279	12	GACCCCCGGCCCCCCCGCCGCCGCCCG	CCGCGGACGTTG	-
1	MA0512.2	1	0.00737666	6.20377	0.208119	13	GACCCCCGGCCCCCCCGCCGCCGCCCG	TGACCTTTGACCCC	-
1	MA1574.1	2	0.00777446	6.53832	0.215624	13	GACCCCCGGCCCCCCCGCCGCCGCCCG	ATGACCTTTGACCCC	-
1	MA1515.1	-10	0.00866721	7.28912	0.236378	11	GACCCCCGGCCCCCCCGCCGCCGCCCG	CACCACGCCCA	+
1	MA1986.1	-6	0.00881304	7.41176	0.236415	10	GACCCCCGGCCCCCCCGCCGCCGCCCG	GGGGCCCACC	+
1	MA1945.1	-10	0.00971118	8.1671	0.256307	15	GACCCCCGGCCCCCCCGCCGCCGCCCG	CCACCTGCTTCCGCC	-
1	MA0696.1	-6	0.0117078	9.84629	0.299864	14	GACCCCCGGCCCCCCCGCCGCCGCCCG	GACCCCCCGCTGTG	+
1	MA0747.1	-2	0.011728	9.86327	0.299864	12	GACCCCCGGCCCCCCCGCCGCCGCCCG	GCCACGCCCACT	+
# Tomtom (Motif Comparison Tool): Version 5.5.4 compiled on Sep 2 2023 at 01:30:01
# The format of this file is described at https://meme-suite.org/meme/doc/tomtom-output-format.html.
# tomtom -no-ssc -oc . --verbosity 1 -text -min-overlap 5 -mi 1 -dist pearson -evalue -thresh 10.0 /tmp/tmpjaa1qm50 /home2/ayh8/data/JASPAR/JASPAR2022_CORE_vertebrates_non-redundant_pfms_meme.txt
