## Supplementary Info. 3 for "Dissection of core promoter syntax through single nucleotide resolution modeling of transcription initiation": neg_patterns.pattern_8.tomtom.tsv

Query_ID	Target_ID	Optimal_offset	p-value	E-value	q-value	Overlap	Query_consensus	Target_consensus	Orientation
1	MA1961.1	-3	9.7319e-05	0.0818453	0.116713	12	GAGCCCCCCCCGGCCG	CCCCCGCCCCCC	-
1	MA0146.2	0	0.000142035	0.119452	0.116713	14	GAGCCCCCCCCGGCCG	CAGGCCTCGGCCCC	-
1	MA1513.1	-2	0.00030855	0.259491	0.167566	11	GAGCCCCCCCCGGCCG	GCCCCGCCCCC	+
1	MA0162.4	-1	0.000407844	0.342997	0.167566	14	GAGCCCCCCCCGGCCG	CCACGCCCACGCCC	+
1	MA1584.1	1	0.000530006	0.445735	0.174206	15	GAGCCCCCCCCGGCCG	CGACCCCCCGCTGTGC	+
1	MA1650.1	-3	0.000660598	0.555563	0.180942	12	GAGCCCCCCCCGGCCG	CCCCGCGCACCC	+
1	MA0696.1	0	0.00104357	0.877638	0.215012	14	GAGCCCCCCCCGGCCG	GACCCCCCGCTGTG	+
1	MA0751.1	0	0.00104665	0.880229	0.215012	15	GAGCCCCCCCCGGCCG	GACCCCCCGCTGTGC	+
1	MA1102.2	-2	0.00132482	1.11417	0.232555	12	GAGCCCCCCCCGGCCG	GCGCCCCCTGCT	-
1	MA1653.1	-3	0.00145902	1.22704	0.232555	12	GAGCCCCCCCCGGCCG	CCCCCCTCCCCC	+
1	MA1713.1	-3	0.00203058	1.70772	0.232555	13	GAGCCCCCCCCGGCCG	CCCGCCGCTCCCCC	+
1	MA0597.2	-4	0.00233872	1.96686	0.232555	12	GAGCCCCCCCCGGCCG	CCTGCCCTGCGC	-
1	MA0814.2	-2	0.00251745	2.11717	0.232555	14	GAGCCCCCCCCGGCCG	CCCGCCTCAGGCCC	-
1	MA0159.1	1	0.00255523	2.14895	0.232555	16	GAGCCCCCCCCGGCCG	TGACCTCTCCATGACCT	-
1	MA0742.2	-2	0.00259915	2.18588	0.232555	9	GAGCCCCCCCCGGCCG	CCCCGCCCC	-
1	MA1965.1	-2	0.00262913	2.2111	0.232555	10	GAGCCCCCCCCGGCCG	CCCCTCCCCC	+
1	MA1522.1	0	0.00268045	2.25426	0.232555	11	GAGCCCCCCCCGGCCG	CGCCCCTCCCC	+
1	MA1982.1	0	0.00277848	2.3367	0.232555	15	GAGCCCCCCCCGGCCG	GGGCCGCTCTAGCCC	-
1	MA1122.1	-4	0.00295134	2.48207	0.232555	11	GAGCCCCCCCCGGCCG	CCTTCCCGCCC	-
1	MA0830.2	0	0.00328138	2.75964	0.232555	13	GAGCCCCCCCCGGCCG	CGGCACCTGCCCC	+
1	MA0516.3	-2	0.00342302	2.87876	0.232555	9	GAGCCCCCCCCGGCCG	CCCCGCCCC	-
1	MA1511.2	-2	0.00381385	3.20745	0.232555	9	GAGCCCCCCCCGGCCG	CCCCGCCCC	-
1	MA0039.4	-3	0.00385319	3.24053	0.232555	12	GAGCCCCCCCCGGCCG	CGCCCCACCCCC	+
1	MA1976.1	10	0.00386325	3.249	0.232555	16	GAGCCCCCCCCGGCCG	CCCTCGCACAGGCCCCCGGGCCCCCCT	-
1	MA0734.3	0	0.00389757	3.27786	0.232555	13	GAGCCCCCCCCGGCCG	GAGACCACCCAGG	+
1	MA1596.1	-2	0.00398031	3.34744	0.232555	14	GAGCCCCCCCCGGCCG	GCCTCAGCCTCCCGAG	+
1	MA0103.3	-4	0.00411039	3.45684	0.232555	11	GAGCCCCCCCCGGCCG	CCCACCTGCGC	+
1	MA0116.1	0	0.00416282	3.50093	0.232555	15	GAGCCCCCCCCGGCCG	GCACCCCTGGGTGCC	-
1	MA0471.2	-4	0.00424402	3.56922	0.232555	12	GAGCCCCCCCCGGCCG	CCTTCCCGCCCCC	-
1	MA0685.2	-2	0.00424517	3.57019	0.232555	9	GAGCCCCCCCCGGCCG	CCCCGCCCC	-
1	MA0079.5	-7	0.00447731	3.76542	0.234359	9	GAGCCCCCCCCGGCCG	CCCCGCCCC	-
1	MA0750.2	-2	0.00461857	3.88422	0.234359	13	GAGCCCCCCCCGGCCG	GCCACTTCCGGGC	-
1	MA1712.1	-1	0.00507922	4.27162	0.234359	15	GAGCCCCCCCCGGCCG	AGGCTCCGGGCCCCGGGG	+
1	MA1986.1	1	0.00536439	4.51146	0.234359	9	GAGCCCCCCCCGGCCG	GGGGCCCACC	+
1	MA0736.1	-1	0.00552838	4.64937	0.234359	14	GAGCCCCCCCCGGCCG	GACCCCCCGCGAAG	+
1	MA0740.2	-2	0.005826	4.89966	0.234359	9	GAGCCCCCCCCGGCCG	CCCCGCCCC	-
1	MA0753.2	2	0.00593194	4.98876	0.234359	11	GAGCCCCCCCCGGCCG	CCGCCCCCCCCAC	+
1	MA0522.3	-2	0.00593972	4.9953	0.234359	11	GAGCCCCCCCCGGCCG	CGCACCTGCCC	+
1	MA1630.2	-3	0.0059646	5.01623	0.234359	12	GAGCCCCCCCCGGCCG	CTCCCCTCCCCC	-
1	MA1959.1	-2	0.00613786	5.16194	0.234585	9	GAGCCCCCCCCGGCCG	CCCCGCCCC	-
1	MA1529.1	2	0.00637964	5.36528	0.238285	16	GAGCCCCCCCCGGCCG	GGGACGCAGCTGCGGCCC	-
1	MA1548.1	1	0.00683681	5.74976	0.249685	9	GAGCCCCCCCCGGCCG	TGGGCCCCCT	+
1	MA1627.1	-1	0.00730057	6.13978	0.252616	14	GAGCCCCCCCCGGCCG	CCCCTCCCCCACAC	+
1	MA1107.2	0	0.00735327	6.1841	0.252616	16	GAGCCCCCCCCGGCCG	CAGCCACACCCACCCC	+
1	MA0528.2	-3	0.00737818	6.20505	0.252616	12	GAGCCCCCCCCGGCCG	CCTCCTCCCCCC	-
1	MA1990.1	1	0.00759252	6.38531	0.252935	13	GAGCCCCCCCCGGCCG	CGAGACCACCCAGG	+
1	MA0872.1	-2	0.00821679	6.91032	0.259688	13	GAGCCCCCCCCGGCCG	TGCCCTCAGGGCA	-
1	MA0139.1	3	0.00846863	7.12212	0.262597	16	GAGCCCCCCCCGGCCG	TAGCGCCCCCTGGTGGCCA	-
1	MA0741.1	0	0.00887034	7.45996	0.26996	11	GAGCCCCCCCCGGCCG	GCCACGCCCCC	+
1	MA1648.1	-5	0.00926645	7.79308	0.276887	11	GAGCCCCCCCCGGCCG	CGCACCTGCCG	+
1	MA1631.1	0	0.0104313	8.77271	0.306127	13	GAGCCCCCCCCGGCCG	CAGCACCTGCCCC	+
1	MA0815.1	-2	0.0112828	9.48882	0.318472	13	GAGCCCCCCCCGGCCG	TGCCCTCAGGGCA	-
1	MA0104.4	-3	0.0116271	9.77836	0.318472	12	GAGCCCCCCCCGGCCG	GGCCACGTGGCC	+
1	MA0810.1	-3	0.0116271	9.77836	0.318472	12	GAGCCCCCCCCGGCCG	TGCCCCCGGGCA	+
# Tomtom (Motif Comparison Tool): Version 5.5.4 compiled on Sep 2 2023 at 01:30:01
# The format of this file is described at https://meme-suite.org/meme/doc/tomtom-output-format.html.
# tomtom -no-ssc -oc . --verbosity 1 -text -min-overlap 5 -mi 1 -dist pearson -evalue -thresh 10.0 /tmp/tmpixuxg0m9 /home2/ayh8/data/JASPAR/JASPAR2022_CORE_vertebrates_non-redundant_pfms_meme.txt
