## Supplementary Info. 3 for "Dissection of core promoter syntax through single nucleotide resolution modeling of transcription initiation": neg_patterns.pattern_9.tomtom.tsv

Query_ID	Target_ID	Optimal_offset	p-value	E-value	q-value	Overlap	Query_consensus	Target_consensus	Orientation
1	MA1976.1	9	7.70923e-06	0.00648347	0.0127532	18	CGGACCCCGAGCCCCCCCGC	CCCTCGCACAGGCCCCCGGGCCCCCCT	-
1	MA1961.1	-5	8.53486e-05	0.0717781	0.0705948	12	CGGACCCCGAGCCCCCCCGC	CCCCCGCCCCCC	-
1	MA0753.2	-7	0.000167833	0.141147	0.0826848	13	CGGACCCCGAGCCCCCCCGC	CCGCCCCCCCCAC	+
1	MA0163.1	-3	0.000265155	0.222995	0.0826848	14	CGGACCCCGAGCCCCCCCGC	CCCCCTTGGGCCCC	-
1	MA1584.1	-9	0.000396619	0.333557	0.0826848	11	CGGACCCCGAGCCCCCCCGC	CGACCCCCCGCTGTGC	+
1	MA0073.1	0	0.000407473	0.342685	0.0826848	20	CGGACCCCGAGCCCCCCCGC	CCCCAAACCACCCCCCCCCC	+
1	MA0736.1	-10	0.000431759	0.36311	0.0826848	10	CGGACCCCGAGCCCCCCCGC	GACCCCCCGCGAAG	+
1	MA0696.1	-10	0.000462369	0.388852	0.0826848	10	CGGACCCCGAGCCCCCCCGC	GACCCCCCGCTGTG	+
1	MA1653.1	-4	0.000472314	0.397216	0.0826848	12	CGGACCCCGAGCCCCCCCGC	CCCCCCTCCCCC	+
1	MA1522.1	-9	0.000512012	0.430602	0.0826848	11	CGGACCCCGAGCCCCCCCGC	CGCCCCTCCCC	+
1	MA1627.1	-4	0.000566813	0.47669	0.0826848	14	CGGACCCCGAGCCCCCCCGC	CCCCTCCCCCACAC	+
1	MA1513.1	-10	0.000599791	0.504425	0.0826848	10	CGGACCCCGAGCCCCCCCGC	GCCCCGCCCCC	+
1	MA0751.1	-10	0.00110755	0.931452	0.132387	10	CGGACCCCGAGCCCCCCCGC	GACCCCCCGCTGTGC	+
1	MA0742.2	-11	0.00112039	0.942245	0.132387	9	CGGACCCCGAGCCCCCCCGC	CCCCGCCCC	-
1	MA1650.1	-4	0.00143664	1.20821	0.152672	12	CGGACCCCGAGCCCCCCCGC	CCCCGCGCACCC	+
1	MA1713.1	-4	0.00150481	1.26555	0.152672	14	CGGACCCCGAGCCCCCCCGC	CCCGCCGCTCCCCC	+
1	MA1615.1	-6	0.00163963	1.37893	0.152672	13	CGGACCCCGAGCCCCCCCGC	CCTGGCCCCAGGG	-
1	MA1511.2	-11	0.00169466	1.42521	0.152672	9	CGGACCCCGAGCCCCCCCGC	CCCCGCCCC	-
1	MA0079.5	-11	0.00198536	1.66969	0.152672	9	CGGACCCCGAGCCCCCCCGC	CCCCGCCCC	-
1	MA0685.2	-11	0.00198536	1.66969	0.152672	9	CGGACCCCGAGCCCCCCCGC	CCCCGCCCC	-
1	MA0528.2	-6	0.00203414	1.71071	0.152672	12	CGGACCCCGAGCCCCCCCGC	CCTCCTCCCCCC	-
1	MA1630.2	-4	0.00203414	1.71071	0.152672	12	CGGACCCCGAGCCCCCCCGC	CTCCCCTCCCCC	-
1	MA0599.1	-10	0.00212265	1.78515	0.152672	10	CGGACCCCGAGCCCCCCCGC	GCCCCGCCCC	+
1	MA0516.3	-11	0.00232106	1.95201	0.158729	9	CGGACCCCGAGCCCCCCCGC	CCCCGCCCC	-
1	MA0471.2	-5	0.00242702	2.04112	0.158729	13	CGGACCCCGAGCCCCCCCGC	CCTTCCCGCCCCC	-
1	MA0039.4	-9	0.00249473	2.09806	0.158729	11	CGGACCCCGAGCCCCCCCGC	CGCCCCACCCCC	+
1	MA0740.2	-11	0.00316147	2.6588	0.186783	9	CGGACCCCGAGCCCCCCCGC	CCCCGCCCC	-
1	MA1959.1	-11	0.00316147	2.6588	0.186783	9	CGGACCCCGAGCCCCCCCGC	CCCCGCCCC	-
1	MA0741.1	-10	0.00358001	3.01078	0.204217	10	CGGACCCCGAGCCCCCCCGC	GCCACGCCCCC	+
1	MA0162.4	-4	0.00375515	3.15809	0.207068	14	CGGACCCCGAGCCCCCCCGC	CCACGCCCACGCCC	+
1	MA1621.1	0	0.00398339	3.35003	0.212568	14	CGGACCCCGAGCCCCCCCGC	CGAACACCTGTCCC	+
1	MA1564.1	-5	0.00424378	3.56902	0.219386	12	CGGACCCCGAGCCCCCCCGC	GCCACGCCCCCC	+
1	MA0146.2	-2	0.00447945	3.76722	0.223894	14	CGGACCCCGAGCCCCCCCGC	CAGGCCTCGGCCCC	-
1	MA1587.1	-6	0.00474853	3.99352	0.223894	14	CGGACCCCGAGCCCCCCCGC	CCTCGACCTCCTGA	+
1	MA1965.1	-11	0.00476222	4.00503	0.223894	9	CGGACCCCGAGCCCCCCCGC	CCCCTCCCCC	+
1	MA1107.2	-2	0.00487235	4.09765	0.223894	16	CGGACCCCGAGCCCCCCCGC	CAGCCACACCCACCCC	+
1	MA0737.1	-10	0.00503251	4.23234	0.225004	10	CGGACCCCGAGCCCCCCCGC	GACCCCCCACGAAG	+
1	MA1548.1	-7	0.00547591	4.60524	0.238385	10	CGGACCCCGAGCCCCCCCGC	TGGGCCCCCT	+
1	MA0746.2	-4	0.00615314	5.17479	0.253679	13	CGGACCCCGAGCCCCCCCGC	GGCCACGCCCACC	+
1	MA0830.2	-7	0.00615314	5.17479	0.253679	13	CGGACCCCGAGCCCCCCCGC	CGGCACCTGCCCC	+
1	MA1578.1	-12	0.00628725	5.28758	0.253679	8	CGGACCCCGAGCCCCCCCGC	CCCCCCACTT	+
1	MA0493.2	-11	0.00727619	6.11928	0.285441	9	CGGACCCCGAGCCCCCCCGC	CCCCGCCCC	-
1	MA0504.1	-1	0.00741955	6.23984	0.285441	15	CGGACCCCGAGCCCCCCCGC	TGACCTCTGACCCCT	-
1	MA0116.1	-1	0.00825951	6.94624	0.310533	15	CGGACCCCGAGCCCCCCCGC	GCACCCCTGGGTGCC	-
1	MA1102.2	0	0.00908062	7.63681	0.333818	12	CGGACCCCGAGCCCCCCCGC	GCGCCCCCTGCT	-
1	MA1514.1	-2	0.00968553	8.14553	0.348315	15	CGGACCCCGAGCCCCCCCGC	CACCACGCACCCCTT	+
1	MA1986.1	-5	0.0101173	8.50866	0.356102	10	CGGACCCCGAGCCCCCCCGC	GGTGGGCCCC	-
1	MA0735.1	-9	0.0106352	8.94416	0.365232	11	CGGACCCCGAGCCCCCCCGC	AGACCCCCCACGAAGC	+
1	MA1712.1	-4	0.0110594	9.30097	0.365906	16	CGGACCCCGAGCCCCCCCGC	CCCCGGGGCCCGGAGCCT	-
1	MA1723.1	7	0.0115441	9.70859	0.36873	17	CGGACCCCGAGCCCCCCCGC	CCTTCTGCTTCCTCCCTGCCCACC	-
1	MA1710.1	-5	0.0115906	9.74768	0.36873	12	CGGACCCCGAGCCCCCCCGC	CCCTTGCCTCTC	-
# Tomtom (Motif Comparison Tool): Version 5.5.4 compiled on Sep 2 2023 at 01:30:01
# The format of this file is described at https://meme-suite.org/meme/doc/tomtom-output-format.html.
# tomtom -no-ssc -oc . --verbosity 1 -text -min-overlap 5 -mi 1 -dist pearson -evalue -thresh 10.0 /tmp/tmpwn4mrjlu /home2/ayh8/data/JASPAR/JASPAR2022_CORE_vertebrates_non-redundant_pfms_meme.txt
