## Supplementary Info. 3 for "Dissection of core promoter syntax through single nucleotide resolution modeling of transcription initiation": neg_patterns.pattern_10.tomtom.tsv

Query_ID	Target_ID	Optimal_offset	p-value	E-value	q-value	Overlap	Query_consensus	Target_consensus	Orientation
1	MA1976.1	4	9.13641e-06	0.00768372	0.0149479	22	GGGCCGGGGGGCACGCGGGGGT	AGGGGGGCCCGGGGGCCTGTGCGAGTG	+
1	MA0163.1	-7	7.32919e-05	0.0616385	0.0537041	14	GGGCCGGGGGGCACGCGGGGGT	GGGGCCCAAGGGGG	+
1	MA1615.1	-2	0.000116282	0.0977935	0.0537041	13	GGGCCGGGGGGCACGCGGGGGT	CCCTGGGGCCAGG	+
1	MA1102.2	-2	0.000131299	0.110423	0.0537041	12	GGGCCGGGGGGCACGCGGGGGT	AGCAGGGGGCGC	+
1	MA1511.2	0	0.000601462	0.50583	0.135426	9	GGGCCGGGGGGCACGCGGGGGT	GGGGCGGGG	+
1	MA0742.2	0	0.000660792	0.555726	0.135426	9	GGGCCGGGGGGCACGCGGGGGT	GGGGCGGGG	+
1	MA0147.3	-8	0.000683688	0.574982	0.135426	12	GGGCCGGGGGGCACGCGGGGGT	GGGCACGTGGCC	-
1	MA1650.1	-8	0.000792257	0.666288	0.135426	12	GGGCCGGGGGGCACGCGGGGGT	GGGTGCGCGGGG	-
1	MA0516.3	0	0.000948858	0.797989	0.135426	9	GGGCCGGGGGGCACGCGGGGGT	GGGGCGGGG	+
1	MA0079.5	0	0.00103493	0.870373	0.135426	9	GGGCCGGGGGGCACGCGGGGGT	GGGGCGGGG	+
1	MA0740.2	0	0.00103493	0.870373	0.135426	9	GGGCCGGGGGGCACGCGGGGGT	GGGGCGGGG	+
1	MA1653.1	-7	0.0010588	0.890449	0.135426	12	GGGCCGGGGGGCACGCGGGGGT	GGGGGAGGGGGG	-
1	MA0155.1	-1	0.00113733	0.956492	0.135426	12	GGGCCGGGGGGCACGCGGGGGT	TGTCAGGGGGCG	+
1	MA0116.1	-9	0.0012501	1.05133	0.135426	13	GGGCCGGGGGGCACGCGGGGGT	GGCACCCAGGGGTGC	+
1	MA0103.3	0	0.00138021	1.16076	0.135426	11	GGGCCGGGGGGCACGCGGGGGT	GCGCAGGTGGG	-
1	MA0685.2	0	0.00144948	1.21901	0.135426	9	GGGCCGGGGGGCACGCGGGGGT	GGGGCGGGG	+
1	MA1149.1	-6	0.00157138	1.32153	0.135426	16	GGGCCGGGGGGCACGCGGGGGT	GAGGTCATGTAGAGGTCA	+
1	MA1712.1	0	0.00165792	1.39431	0.135426	18	GGGCCGGGGGGCACGCGGGGGT	AGGCTCCGGGCCCCGGGG	+
1	MA0104.4	-1	0.00173335	1.45775	0.135426	12	GGGCCGGGGGGCACGCGGGGGT	GGCCACGTGGCC	+
1	MA0871.2	-8	0.00184864	1.55471	0.135426	11	GGGCCGGGGGGCACGCGGGGGT	GGTCACGTGGG	-
1	MA1959.1	0	0.00185202	1.55755	0.135426	9	GGGCCGGGGGGCACGCGGGGGT	GGGGCGGGG	+
1	MA1982.1	0	0.00190952	1.6059	0.135426	15	GGGCCGGGGGGCACGCGGGGGT	GGGCTAGAGCGGCCC	+
1	MA0522.3	0	0.00198659	1.67072	0.135426	11	GGGCCGGGGGGCACGCGGGGGT	GGGCAGGTGCG	-
1	MA1514.1	-5	0.00215036	1.80845	0.136832	15	GGGCCGGGGGGCACGCGGGGGT	AAGGGGTGCGTGGTG	-
1	MA0738.1	-5	0.00217449	1.82874	0.136832	9	GGGCCGGGGGGCACGCGGGGGT	GGTGGGCAT	-
1	MA1961.1	-6	0.00278541	2.34253	0.146899	12	GGGCCGGGGGGCACGCGGGGGT	GGGGGGCGGGGG	+
1	MA1522.1	0	0.00283098	2.38086	0.146899	11	GGGCCGGGGGGCACGCGGGGGT	GGGGAGGGGCG	-
1	MA0159.1	-7	0.00294413	2.47601	0.146899	15	GGGCCGGGGGGCACGCGGGGGT	AGGTCACGGAGAGGTCA	+
1	MA0073.1	-1	0.00298135	2.50731	0.146899	20	GGGCCGGGGGGCACGCGGGGGT	TGGGGGGGGGTGGTTTGGGG	-
1	MA1548.1	-5	0.00298576	2.51102	0.146899	10	GGGCCGGGGGGCACGCGGGGGT	AGGGGGCCCA	-
1	MA1648.1	0	0.00303558	2.55292	0.146899	11	GGGCCGGGGGGCACGCGGGGGT	CGGCAGGTGCG	-
1	MA1513.1	1	0.00303558	2.55292	0.146899	10	GGGCCGGGGGGCACGCGGGGGT	GGGGGCGGGGC	-
1	MA1972.1	-6	0.00305276	2.56737	0.146899	15	GGGCCGGGGGGCACGCGGGGGT	GGAGGCACTGGAATG	+
1	MA0493.2	0	0.00348123	2.92772	0.162731	9	GGGCCGGGGGGCACGCGGGGGT	GGGGCGGGG	+
1	MA1723.1	3	0.0037952	3.19177	0.168688	21	GGGCCGGGGGGCACGCGGGGGT	GGTGGGCAGGGAGGAAGCAGAAGG	+
1	MA1630.2	-7	0.00386708	3.25221	0.168688	12	GGGCCGGGGGGCACGCGGGGGT	GGGGGAGGGGAG	+
1	MA1713.1	-7	0.00391799	3.29503	0.168688	14	GGGCCGGGGGGCACGCGGGGGT	GGGGGAGCGGCGGG	-
1	MA1584.1	-8	0.00407792	3.42953	0.169969	14	GGGCCGGGGGGCACGCGGGGGT	GCACAGCGGGGGGTCG	-
1	MA0814.2	0	0.0041555	3.49478	0.169969	14	GGGCCGGGGGGCACGCGGGGGT	GGGCCTGAGGCGGG	+
1	MA0830.2	0	0.00491567	4.13408	0.196157	13	GGGCCGGGGGGCACGCGGGGGT	GGGGCAGGTGCCG	-
1	MA0751.1	-8	0.00567476	4.77247	0.221057	14	GGGCCGGGGGGCACGCGGGGGT	GCACAGCGGGGGGTC	-
1	MA1114.1	-1	0.00581758	4.89258	0.22135	17	GGGCCGGGGGGCACGCGGGGGT	GGGTGAGTGACAGGCGG	+
1	MA1719.1	-2	0.00627812	5.2799	0.228256	18	GGGCCGGGGGGCACGCGGGGGT	AAATGGGGACATGCAGGG	+
1	MA0162.4	-6	0.00659588	5.54713	0.234596	14	GGGCCGGGGGGCACGCGGGGGT	GGGCGTGGGCGTGG	-
1	MA0872.1	0	0.00703338	5.91507	0.239733	13	GGGCCGGGGGGCACGCGGGGGT	TGCCCTGAGGGCA	+
1	MA1109.1	-1	0.00745825	6.27239	0.249027	13	GGGCCGGGGGGCACGCGGGGGT	GGACAGATGGCAG	+
1	MA1642.1	0	0.00790648	6.64935	0.258713	13	GGGCCGGGGGGCACGCGGGGGT	GGAACAGATGGCA	+
1	MA0815.1	0	0.00837924	7.04694	0.268806	13	GGGCCGGGGGGCACGCGGGGGT	TGCCCTGAGGGCA	+
1	MA0734.3	-2	0.00887775	7.46619	0.279322	13	GGGCCGGGGGGCACGCGGGGGT	CCTGGGTGGTCTC	-
1	MA1986.1	-7	0.00983348	8.26996	0.296197	10	GGGCCGGGGGGCACGCGGGGGT	GGGGCCCACC	+
1	MA1965.1	0	0.00983348	8.26996	0.296197	10	GGGCCGGGGGGCACGCGGGGGT	GGGGGAGGGG	-
1	MA0597.2	-3	0.0104718	8.80682	0.302605	12	GGGCCGGGGGGCACGCGGGGGT	GCGCAGGGCAGG	+
1	MA1711.1	0	0.0105984	8.91325	0.302605	17	GGGCCGGGGGGCACGCGGGGGT	GTGCCGTGGTGAAGCGG	-
1	MA1467.2	-2	0.0107275	9.02183	0.302605	11	GGGCCGGGGGGCACGCGGGGGT	GACAGATGGCA	+
1	MA0058.3	-9	0.0112203	9.43626	0.311141	10	GGGCCGGGGGGCACGCGGGGGT	AGCACGTGGT	-
1	MA1654.1	-2	0.0117888	9.91441	0.321459	20	GGGCCGGGGGGCACGCGGGGGT	AATAGGGAGCCATGGAAGGTTTT	+
# Tomtom (Motif Comparison Tool): Version 5.5.4 compiled on Sep 2 2023 at 01:30:01
# The format of this file is described at https://meme-suite.org/meme/doc/tomtom-output-format.html.
# tomtom -no-ssc -oc . --verbosity 1 -text -min-overlap 5 -mi 1 -dist pearson -evalue -thresh 10.0 /tmp/tmpvx1euqw3 /home2/ayh8/data/JASPAR/JASPAR2022_CORE_vertebrates_non-redundant_pfms_meme.txt
