## Supplementary Info. 3 for "Dissection of core promoter syntax through single nucleotide resolution modeling of transcription initiation": neg_patterns.pattern_11.tomtom.tsv

Query_ID	Target_ID	Optimal_offset	p-value	E-value	q-value	Overlap	Query_consensus	Target_consensus	Orientation
1	MA0735.1	-3	8.89388e-05	0.0747976	0.132277	16	CCACGGCCCCCCCGGAAGCGACG	AGACCCCCCACGAAGC	+
1	MA0737.1	-4	0.000192838	0.162177	0.132277	14	CCACGGCCCCCCCGGAAGCGACG	GACCCCCCACGAAG	+
1	MA1564.1	1	0.000282505	0.237587	0.132277	11	CCACGGCCCCCCCGGAAGCGACG	GCCACGCCCCCC	+
1	MA0736.1	-4	0.000409207	0.344143	0.132277	14	CCACGGCCCCCCCGGAAGCGACG	GACCCCCCGCGAAG	+
1	MA0645.1	-10	0.000418755	0.352173	0.132277	10	CCACGGCCCCCCCGGAAGCGACG	AGCGGAAGTG	+
1	MA0747.1	1	0.000776569	0.653095	0.132277	11	CCACGGCCCCCCCGGAAGCGACG	GCCACGCCCACT	+
1	MA0746.2	2	0.000855299	0.719306	0.132277	11	CCACGGCCCCCCCGGAAGCGACG	GGCCACGCCCACC	+
1	MA1650.1	-7	0.000891138	0.749447	0.132277	12	CCACGGCCCCCCCGGAAGCGACG	CCCCGCGCACCC	+
1	MA0076.2	-10	0.000912247	0.7672	0.132277	11	CCACGGCCCCCCCGGAAGCGACG	GCCGGAAGTGG	-
1	MA0741.1	1	0.000983896	0.827457	0.132277	10	CCACGGCCCCCCCGGAAGCGACG	GCCACGCCCCC	+
1	MA1512.1	1	0.000983896	0.827457	0.132277	10	CCACGGCCCCCCCGGAAGCGACG	GCCACGCCCAC	+
1	MA0750.2	-9	0.00104398	0.877988	0.132277	13	CCACGGCCCCCCCGGAAGCGACG	GCCCGGAAGTGGC	+
1	MA0764.3	-10	0.00122834	1.03304	0.132277	10	CCACGGCCCCCCCGGAAGCGACG	ACCGGAAGTG	+
1	MA1961.1	0	0.0012526	1.05344	0.132277	12	CCACGGCCCCCCCGGAAGCGACG	CCCCCGCCCCCC	-
1	MA0759.2	-10	0.00132072	1.11073	0.132277	11	CCACGGCCCCCCCGGAAGCGACG	ACCGGAAGTGG	+
1	MA0641.1	-8	0.00164045	1.37962	0.132277	12	CCACGGCCCCCCCGGAAGCGACG	AACCCGGAAGTG	+
1	MA0475.2	-10	0.00166927	1.40386	0.132277	10	CCACGGCCCCCCCGGAAGCGACG	ACCGGAAGTG	+
1	MA0763.1	-10	0.00166927	1.40386	0.132277	10	CCACGGCCCCCCCGGAAGCGACG	ACCGGAAGTG	+
1	MA0765.3	-10	0.00166927	1.40386	0.132277	10	CCACGGCCCCCCCGGAAGCGACG	ACCGGAAGTG	+
1	MA1711.1	-4	0.00176989	1.48847	0.132277	17	CCACGGCCCCCCCGGAAGCGACG	GTGCCGTGGTGAAGCGG	-
1	MA0098.3	-10	0.00180322	1.51651	0.132277	10	CCACGGCCCCCCCGGAAGCGACG	ACCGGAAGTG	+
1	MA0760.1	-10	0.00180322	1.51651	0.132277	10	CCACGGCCCCCCCGGAAGCGACG	ACCGGAAGTG	+
1	MA0028.2	-10	0.00194794	1.63822	0.132277	10	CCACGGCCCCCCCGGAAGCGACG	ACCGGAAGTG	+
1	MA0753.2	0	0.00197718	1.66281	0.132277	13	CCACGGCCCCCCCGGAAGCGACG	CCGCCCCCCCCAC	+
1	MA0156.3	-9	0.00200482	1.68605	0.132277	12	CCACGGCCCCCCCGGAAGCGACG	AACCGGAAGTGA	+
1	MA0162.4	0	0.00297588	2.50271	0.188795	14	CCACGGCCCCCCCGGAAGCGACG	CCACGCCCACGCCC	+
1	MA1684.1	-13	0.00335322	2.82006	0.199199	6	CCACGGCCCCCCCGGAAGCGACG	GGACGC	+
1	MA0528.2	0	0.0033814	2.84376	0.199199	12	CCACGGCCCCCCCGGAAGCGACG	CCTCCTCCCCCC	-
1	MA1713.1	1	0.0037489	3.15282	0.213233	13	CCACGGCCCCCCCGGAAGCGACG	CCCGCCGCTCCCCC	+
1	MA0131.2	-9	0.0040881	3.43809	0.224775	12	CCACGGCCCCCCCGGAAGCGACG	CCGCGGACGTTG	-
1	MA1483.2	-8	0.00435135	3.65948	0.231532	12	CCACGGCCCCCCCGGAAGCGACG	AACCCGGAAGTA	+
1	MA1484.1	-9	0.00625532	5.26073	0.315838	10	CCACGGCCCCCCCGGAAGCGACG	GACCGGAAGT	+
1	MA1107.2	3	0.00631873	5.31405	0.315838	13	CCACGGCCCCCCCGGAAGCGACG	CAGCCACACCCACCCC	+
1	MA1513.1	0	0.0073935	6.21793	0.35869	11	CCACGGCCCCCCCGGAAGCGACG	GCCCCGCCCCC	+
1	MA1596.1	1	0.00812465	6.83283	0.382899	15	CCACGGCCCCCCCGGAAGCGACG	GCCTCAGCCTCCCGAG	+
1	MA0734.3	-3	0.00914745	7.69301	0.412431	13	CCACGGCCCCCCCGGAAGCGACG	GAGACCACCCAGG	+
1	MA0740.2	0	0.00933353	7.8495	0.412431	9	CCACGGCCCCCCCGGAAGCGACG	CCCCGCCCC	-
1	MA1712.1	3	0.00950138	7.99066	0.412431	15	CCACGGCCCCCCCGGAAGCGACG	AGGCTCCGGGCCCCGGGG	+
1	MA1511.2	-1	0.0100457	8.44846	0.424879	9	CCACGGCCCCCCCGGAAGCGACG	CCCCGCCCC	-
1	MA0742.2	0	0.0108079	9.08944	0.445686	9	CCACGGCCCCCCCGGAAGCGACG	CCCCGCCCC	-
1	MA1491.2	-3	0.0114656	9.64253	0.461275	16	CCACGGCCCCCCCGGAAGCGACG	GGACCACCCACGTCGC	+
# Tomtom (Motif Comparison Tool): Version 5.5.4 compiled on Sep 2 2023 at 01:30:01
# The format of this file is described at https://meme-suite.org/meme/doc/tomtom-output-format.html.
# tomtom -no-ssc -oc . --verbosity 1 -text -min-overlap 5 -mi 1 -dist pearson -evalue -thresh 10.0 /tmp/tmpeaoegssm /home2/ayh8/data/JASPAR/JASPAR2022_CORE_vertebrates_non-redundant_pfms_meme.txt
