## Supplementary Info. 3 for "Dissection of core promoter syntax through single nucleotide resolution modeling of transcription initiation": pos_patterns.pattern_0.tomtom.tsv

Query_ID	Target_ID	Optimal_offset	p-value	E-value	q-value	Overlap	Query_consensus	Target_consensus	Orientation
1	MA0076.2	2	3.47971e-07	0.000292643	0.000454075	7	CGGAAGT	GCCGGAAGTGG	-
1	MA1944.1	2	5.56753e-07	0.000468229	0.000454075	7	CGGAAGT	ACCGGAAGTAATTA	+
1	MA0750.2	3	1.63243e-06	0.00137288	0.000887585	7	CGGAAGT	GCCCGGAAGTGGC	+
1	MA0764.3	2	3.93637e-06	0.00331049	0.00121088	7	CGGAAGT	ACCGGAAGTG	+
1	MA1949.1	2	4.8879e-06	0.00411073	0.00121088	7	CGGAAGT	ACCGGAAGTAATTAT	+
1	MA0760.1	2	6.17014e-06	0.00518909	0.00121088	7	CGGAAGT	ACCGGAAGTG	+
1	MA0759.2	2	7.71267e-06	0.00648635	0.00121088	7	CGGAAGT	ACCGGAAGTGG	+
1	MA1940.1	2	7.87273e-06	0.00662096	0.00121088	7	CGGAAGT	ACCGGAAGTAATTA	+
1	MA0028.2	2	8.90813e-06	0.00749174	0.00121088	7	CGGAAGT	ACCGGAAGTG	+
1	MA0645.1	2	8.90813e-06	0.00749174	0.00121088	7	CGGAAGT	AGCGGAAGTG	+
1	MA0765.3	2	8.90813e-06	0.00749174	0.00121088	7	CGGAAGT	ACCGGAAGTG	+
1	MA1484.1	3	8.90813e-06	0.00749174	0.00121088	7	CGGAAGT	GACCGGAAGT	+
1	MA0156.3	3	1.33622e-05	0.0112376	0.0016766	7	CGGAAGT	AACCGGAAGTGA	+
1	MA1937.1	2	1.54253e-05	0.0129727	0.00179722	7	CGGAAGT	ACCGGAAGTCGTAAAA	+
1	MA0763.1	2	1.6737e-05	0.0140758	0.00182004	7	CGGAAGT	ACCGGAAGTG	+
1	MA1483.2	4	1.84508e-05	0.0155171	0.00188101	7	CGGAAGT	AACCCGGAAGTA	+
1	MA1957.1	2	2.4601e-05	0.0206894	0.00227504	7	CGGAAGT	ACCGGAAGTCATTA	+
1	MA0641.1	4	2.51054e-05	0.0211136	0.00227504	7	CGGAAGT	AACCCGGAAGTG	+
1	MA1932.1	2	3.07511e-05	0.0258617	0.00263999	7	CGGAAGT	ACCGGAAGTTGTAAAA	+
1	MA1708.1	3	4.08338e-05	0.0343412	0.00328473	7	CGGAAGT	AGGCGGAAGTG	+
1	MA0098.3	2	4.43061e-05	0.0372614	0.00328473	7	CGGAAGT	ACCGGAAGTG	+
1	MA1958.1	3	4.6026e-05	0.0387079	0.00328473	7	CGGAAGT	GGGCGGAAGTCGTAAAA	+
1	MA1931.1	2	4.63161e-05	0.0389518	0.00328473	7	CGGAAGT	ACCGGAAGTAATTA	+
1	MA0475.2	2	5.63408e-05	0.0473826	0.00382919	7	CGGAAGT	ACCGGAAGTG	+
1	MA1938.1	9	6.3684e-05	0.0535583	0.00415514	7	CGGAAGT	AGCAGCTGCCGGAAGTA	+
1	MA1948.1	2	8.86102e-05	0.0745212	0.00555912	7	CGGAAGT	AGCGGAAGTAATTA	+
1	MA1933.1	2	0.000110762	0.0931504	0.00669146	7	CGGAAGT	ACCGGAAGTGGCGTGA	+
1	MA1935.1	6	0.000345638	0.290682	0.0201353	7	CGGAAGT	GTAAACAGGAAGTG	+
1	MA1952.1	6	0.000500704	0.421092	0.028163	7	CGGAAGT	ATAAACAGGAAGTA	+
1	MA0762.1	3	0.000573396	0.482226	0.0311766	7	CGGAAGT	AACCGGAAATA	+
1	MA1946.1	6	0.000612578	0.515178	0.0322326	7	CGGAAGT	GTAAACAGGAAGT	+
1	MA0687.1	6	0.000805816	0.677691	0.0410753	7	CGGAAGT	AAAAAGAGGAAGTA	+
1	MA1942.1	7	0.000906497	0.762364	0.0448072	7	CGGAAGT	CGTAAACAGGAAGTG	+
1	MA1966.1	2	0.00100717	0.847029	0.0456088	7	CGGAAGT	GCCGGAAGCAGGTGGG	+
1	MA1945.1	2	0.00103188	0.867808	0.0456088	7	CGGAAGT	GGCGGAAGCAGGTGG	+
1	MA1954.1	6	0.00103456	0.870063	0.0456088	7	CGGAAGT	ATCAACAGGAAGTG	+
1	MA1955.1	6	0.00103456	0.870063	0.0456088	7	CGGAAGT	GTAAACAGGAAGTG	+
1	MA1939.1	2	0.00110783	0.931684	0.0475537	7	CGGAAGT	GCCGGAAATCACGTGAT	+
1	MA1508.1	5	0.00122648	1.03147	0.051297	7	CGGAAGT	GAAACAGGAAGT	+
1	MA1950.1	6	0.00152969	1.28647	0.0608578	7	CGGAAGT	GTAAACAGGAAGTG	+
1	MA1956.1	6	0.00152969	1.28647	0.0608578	7	CGGAAGT	GTAAACAGGAAGTG	+
1	MA0474.3	4	0.00162512	1.36673	0.0616471	7	CGGAAGT	AAACAGGAAGTGGG	+
1	MA0761.2	4	0.00162512	1.36673	0.0616471	7	CGGAAGT	AAACAGGAAGTGAA	+
1	MA0473.3	4	0.00172379	1.44971	0.0618279	7	CGGAAGT	AAACAGGAAGTGGG	+
1	MA1953.1	6	0.00172379	1.44971	0.0618279	7	CGGAAGT	GTAAACAGGAAGTA	+
1	MA0136.3	3	0.00176188	1.48174	0.0618279	7	CGGAAGT	AGAAGGAAGTGA	+
1	MA0686.1	3	0.00178151	1.49825	0.0618279	7	CGGAAGT	ACCCGGATGTA	+
1	MA0062.3	4	0.001826	1.53567	0.0620519	7	CGGAAGT	AAACAGGAAGTGGG	-
1	MA0598.3	5	0.00193367	1.62622	0.0630943	7	CGGAAGT	GAAACAGGAAGTGAG	-
1	MA0640.2	3	0.00193404	1.62652	0.0630943	7	CGGAAGT	ACCAGGAAGTGGAA	-
1	MA1992.1	4	0.00204704	1.72156	0.0643207	7	CGGAAGT	AGACAGGAAGTGGGG	+
1	MA1936.1	6	0.0020505	1.72447	0.0643207	7	CGGAAGT	GTAAACAGGAAGTG	+
1	MA1947.1	6	0.00229026	1.92611	0.0704864	7	CGGAAGT	GTAAACAGGAAGT	+
1	MA1943.1	2	0.00258483	2.17384	0.0780788	7	CGGAAGT	ACCGGAAACATAAAC	+
1	MA0081.2	5	0.00285899	2.40441	0.0847902	7	CGGAAGT	AAAAGAGGAAGTGAAA	-
1	MA0131.2	3	0.00306792	2.58012	0.0893617	7	CGGAAGT	CCGCGGACGTTG	-
1	MA0080.6	6	0.00371662	3.12568	0.106358	7	CGGAAGT	AAAAAGAGGAAGTGGAA	+
1	MA1934.1	2	0.00457809	3.85017	0.126569	7	CGGAAGT	ACCGGAAACACCTGGT	+
1	MA1941.1	2	0.00457809	3.85017	0.126569	7	CGGAAGT	ACCGGAAACAGGTGGT	+
1	MA0772.1	1	0.00718807	6.04517	0.195414	7	CGGAAGT	ACGAAAGCGAAAGT	+
1	MA1684.1	-1	0.00904951	7.61064	0.241986	6	CGGAAGT	GGACGC	+
# Tomtom (Motif Comparison Tool): Version 5.5.4 compiled on Sep 2 2023 at 01:30:01
# The format of this file is described at https://meme-suite.org/meme/doc/tomtom-output-format.html.
# tomtom -no-ssc -oc . --verbosity 1 -text -min-overlap 5 -mi 1 -dist pearson -evalue -thresh 10.0 /tmp/tmpya55u17z /home2/ayh8/data/JASPAR/JASPAR2022_CORE_vertebrates_non-redundant_pfms_meme.txt
