## Supplementary Info. 3 for "Dissection of core promoter syntax through single nucleotide resolution modeling of transcription initiation": pos_patterns.pattern_1.tomtom.tsv

Query_ID	Target_ID	Optimal_offset	p-value	E-value	q-value	Overlap	Query_consensus	Target_consensus	Orientation
1	MA1513.1	0	9.25448e-07	0.000778302	0.00153001	9	GCCCCGCCC	GCCCCGCCCCC	+
1	MA0599.1	0	3.39518e-06	0.00285534	0.00280656	9	GCCCCGCCC	GCCCCGCCCC	+
1	MA0685.2	-1	1.44898e-05	0.0121859	0.00325246	8	GCCCCGCCC	CCCCGCCCC	-
1	MA0742.2	-1	1.44898e-05	0.0121859	0.00325246	8	GCCCCGCCC	CCCCGCCCC	-
1	MA0079.5	-1	1.59811e-05	0.0134401	0.00325246	8	GCCCCGCCC	CCCCGCCCC	-
1	MA0516.3	-1	1.59811e-05	0.0134401	0.00325246	8	GCCCCGCCC	CCCCGCCCC	-
1	MA0740.2	-1	1.77057e-05	0.0148905	0.00325246	8	GCCCCGCCC	CCCCGCCCC	-
1	MA1511.2	-1	1.77057e-05	0.0148905	0.00325246	8	GCCCCGCCC	CCCCGCCCC	-
1	MA1959.1	-1	1.77057e-05	0.0148905	0.00325246	8	GCCCCGCCC	CCCCGCCCC	-
1	MA1961.1	0	1.9917e-05	0.0167502	0.00329281	9	GCCCCGCCC	CCCCCGCCCCCC	-
1	MA0741.1	0	2.40628e-05	0.0202368	0.00361656	9	GCCCCGCCC	GCCACGCCCCC	+
1	MA1564.1	0	3.40325e-05	0.0286214	0.00446676	9	GCCCCGCCC	GCCACGCCCCCC	+
1	MA0746.2	1	3.78171e-05	0.0318042	0.00446676	9	GCCCCGCCC	GGCCACGCCCACC	+
1	MA1512.1	0	3.78249e-05	0.0318107	0.00446676	9	GCCCCGCCC	GCCACGCCCAC	+
1	MA0493.2	-1	4.27557e-05	0.0359575	0.00471243	8	GCCCCGCCC	CCCCGCCCC	-
1	MA0039.4	1	5.82985e-05	0.049029	0.00566958	9	GCCCCGCCC	CGCCCCACCCCC	+
1	MA0747.1	0	5.82985e-05	0.049029	0.00566958	9	GCCCCGCCC	GCCACGCCCACT	+
1	MA1515.1	1	0.000109876	0.0924054	0.0100919	9	GCCCCGCCC	CACCACGCCCA	+
1	MA1517.1	1	0.000169633	0.142661	0.0147604	9	GCCCCGCCC	GGCCACGCCCA	+
1	MA1522.1	1	0.000204816	0.17225	0.0162545	9	GCCCCGCCC	CGCCCCTCCCC	+
1	MA0753.2	2	0.000206466	0.173638	0.0162545	9	GCCCCGCCC	CCGCCCCCCCCAC	+
1	MA0657.1	2	0.000268134	0.225501	0.0201498	9	GCCCCGCCC	ATGCCACGCCCCTTTTTG	+
1	MA1516.1	1	0.000373338	0.313978	0.026836	9	GCCCCGCCC	GACCACGCCCA	+
1	MA1630.2	1	0.000439065	0.369254	0.0302455	9	GCCCCGCCC	CTCCCCTCCCCC	-
1	MA1653.1	1	0.000510681	0.429483	0.0337717	9	GCCCCGCCC	CCCCCCTCCCCC	+
1	MA0597.2	3	0.000717189	0.603156	0.045604	9	GCCCCGCCC	CCTGCCCTGCGC	-
1	MA0162.4	-1	0.00074711	0.62832	0.0457471	8	GCCCCGCCC	CCACGCCCACGCCC	+
1	MA1965.1	-1	0.000879038	0.739271	0.051903	8	GCCCCGCCC	CCCCTCCCCC	+
1	MA0732.1	-1	0.00170156	1.43101	0.0970047	8	GCCCCGCCC	CTACGCCCACGCACT	+
1	MA1107.2	2	0.00193265	1.62536	0.106506	9	GCCCCGCCC	CAGCCACACCCACCCC	+
1	MA1599.1	3	0.0022346	1.8793	0.119174	9	GCCCCGCCC	CGGGCCAAGCCCCTAT	+
1	MA1122.1	2	0.00255692	2.15037	0.129384	9	GCCCCGCCC	CCTTCCCGCCC	-
1	MA1627.1	-1	0.00258256	2.17193	0.129384	8	GCCCCGCCC	CCCCTCCCCCACAC	+
1	MA0146.2	3	0.00273425	2.29951	0.132954	9	GCCCCGCCC	CAGGCCTCGGCCCC	-
1	MA0471.2	2	0.00312833	2.63092	0.14777	9	GCCCCGCCC	CCTTCCCGCCCCC	-
1	MA1981.1	-1	0.00394781	3.32011	0.1813	8	GCCCCGCCC	TCCCGCCCCTTTCCTTTC	-
1	MA1578.1	-1	0.0048352	4.0664	0.216051	8	GCCCCGCCC	CCCCCCACTT	+
1	MA1713.1	6	0.00547984	4.60854	0.238411	8	GCCCCGCCC	CCCGCCGCTCCCCC	+
1	MA1650.1	-1	0.0087088	7.3241	0.359949	8	GCCCCGCCC	CCCCGCGCACCC	+
1	MA0733.1	-1	0.00913442	7.68205	0.368332	8	GCCCCGCCC	TTACGCCCACGCATTT	+
1	MA0528.2	0	0.0110788	9.3173	0.436102	9	GCCCCGCCC	CCTCCTCCCCCC	-
1	MA1099.2	0	0.011594	9.75056	0.445767	9	GCCCCGCCC	GCCACGTGCC	-
# Tomtom (Motif Comparison Tool): Version 5.5.4 compiled on Sep 2 2023 at 01:30:01
# The format of this file is described at https://meme-suite.org/meme/doc/tomtom-output-format.html.
# tomtom -no-ssc -oc . --verbosity 1 -text -min-overlap 5 -mi 1 -dist pearson -evalue -thresh 10.0 /tmp/tmpwhmdenz7 /home2/ayh8/data/JASPAR/JASPAR2022_CORE_vertebrates_non-redundant_pfms_meme.txt
