## Supplementary Info. 3 for "Dissection of core promoter syntax through single nucleotide resolution modeling of transcription initiation": pos_patterns.pattern_2.tomtom.tsv

Query_ID	Target_ID	Optimal_offset	p-value	E-value	q-value	Overlap	Query_consensus	Target_consensus	Orientation
1	MA0060.3	2	4.44964e-05	0.0374215	0.0374215	7	TGATTGG	TCTGATTGGTT	-
1	MA1644.1	2	4.44964e-05	0.0374215	0.0374215	7	TGATTGG	TCTGATTGGCT	-
1	MA0502.2	1	0.0004042	0.339933	0.226622	7	TGATTGG	CTCATTGGCCAG	+
1	MA0038.2	5	0.00282203	2.37332	0.931579	7	TGATTGG	TGCAGTGATTTG	-
1	MA0468.1	0	0.00366165	3.07944	0.931579	7	TGATTGG	TGATTAAATTA	-
1	MA0708.2	1	0.00556354	4.67894	0.931579	7	TGATTGG	TTAATTGG	-
1	MA0642.2	0	0.00625611	5.26139	0.931579	7	TGATTGG	TAATTGGG	-
1	MA0666.2	1	0.00625611	5.26139	0.931579	7	TGATTGG	TTAATTGG	-
1	MA0070.1	2	0.00704985	5.92892	0.931579	7	TGATTGG	TTTGATTGATGG	-
1	MA0709.1	1	0.0081016	6.81345	0.931579	7	TGATTGG	TTAATTGG	-
1	MA0650.3	3	0.008172	6.87265	0.931579	7	TGATTGG	TTTTTATTGGCT	-
1	MA0700.2	2	0.0089903	7.56085	0.931579	7	TGATTGG	ATTAATTGGTT	-
1	MA1645.1	4	0.00919925	7.73657	0.931579	7	TGATTGG	TTCTTGAGTGGTTA	-
1	MA0125.1	0	0.0106085	8.92173	0.931579	7	TGATTGG	TAATTGGT	+
1	MA0901.2	5	0.0106632	8.96774	0.931579	7	TGATTGG	AAATTTTATTGGTT	-
1	MA0724.1	2	0.0107371	9.02986	0.931579	7	TGATTGG	ACCGATTAG	+
1	MA0876.1	1	0.011692	9.83299	0.931579	7	TGATTGG	TTAATTGG	-
# Tomtom (Motif Comparison Tool): Version 5.5.4 compiled on Sep 2 2023 at 01:30:01
# The format of this file is described at https://meme-suite.org/meme/doc/tomtom-output-format.html.
# tomtom -no-ssc -oc . --verbosity 1 -text -min-overlap 5 -mi 1 -dist pearson -evalue -thresh 10.0 /tmp/tmpyod11ddw /home2/ayh8/data/JASPAR/JASPAR2022_CORE_vertebrates_non-redundant_pfms_meme.txt
