## Supplementary Info. 3 for "Dissection of core promoter syntax through single nucleotide resolution modeling of transcription initiation": pos_patterns.pattern_3.tomtom.tsv

Query_ID	Target_ID	Optimal_offset	p-value	E-value	q-value	Overlap	Query_consensus	Target_consensus	Orientation
1	MA0506.2	4	4.43479e-09	3.72966e-06	7.45223e-06	10	GCGCATGCGC	GCCTGCGCCTGCGCG	+
1	MA0103.3	1	0.000730014	0.613942	0.408906	10	GCGCATGCGC	CCCACCTGCGC	+
1	MA0522.3	1	0.0010192	0.857144	0.428165	10	GCGCATGCGC	CGCACCTGCCC	+
1	MA0830.2	2	0.00225912	1.89992	0.632704	10	GCGCATGCGC	CGGCACCTGCCCC	+
1	MA1631.1	2	0.00225912	1.89992	0.632704	10	GCGCATGCGC	CAGCACCTGCCCC	+
1	MA1560.1	1	0.003151	2.64999	0.756422	9	GCGCATGCGC	TGCACGTGCG	-
1	MA1648.1	1	0.00465913	3.91833	0.791217	10	GCGCATGCGC	CGCACCTGCCG	+
1	MA0048.2	1	0.0047085	3.95985	0.791217	9	GCGCATGCGC	CGCAGCTGCG	+
1	MA0472.2	0	0.0082865	6.96895	0.99905	10	GCGCATGCGC	ACGCCCACGCA	+
1	MA1976.1	12	0.00846827	7.12182	0.99905	10	GCGCATGCGC	AGGGGGGCCCGGGGGCCTGTGCGAGTG	+
1	MA1529.1	5	0.008892	7.47817	0.99905	10	GCGCATGCGC	GGGCCGCAGCTGCGTCCC	+
1	MA1106.1	0	0.0113763	9.56744	0.99905	10	GCGCATGCGC	GTACGTGCCC	+
# Tomtom (Motif Comparison Tool): Version 5.5.4 compiled on Sep 2 2023 at 01:30:01
# The format of this file is described at https://meme-suite.org/meme/doc/tomtom-output-format.html.
# tomtom -no-ssc -oc . --verbosity 1 -text -min-overlap 5 -mi 1 -dist pearson -evalue -thresh 10.0 /tmp/tmprvcbdyf5 /home2/ayh8/data/JASPAR/JASPAR2022_CORE_vertebrates_non-redundant_pfms_meme.txt
