## Supplementary Info. 3 for "Dissection of core promoter syntax through single nucleotide resolution modeling of transcription initiation": pos_patterns.pattern_4.tomtom.tsv

Query_ID	Target_ID	Optimal_offset	p-value	E-value	q-value	Overlap	Query_consensus	Target_consensus	Orientation
1	MA0748.2	1	8.57157e-07	0.000720869	0.00144174	10	GCCGCCATCTT	CGCCGCCATCT	-
1	MA1651.1	5	1.63672e-05	0.0137648	0.0137648	11	GCCGCCATCTT	CGGAGGCAGCCATTTTGGAAC	-
1	MA0095.3	-2	0.000974885	0.819878	0.546585	9	GCCGCCATCTT	CGCCATTTTGTT	-
1	MA1109.1	-1	0.00193206	1.62486	0.812432	10	GCCGCCATCTT	CTGCCATCTGTCC	-
1	MA0864.2	5	0.00265274	2.23096	0.892382	11	GCCGCCATCTT	GTTTTGGCGCCATTTC	+
1	MA1524.2	0	0.00347421	2.92181	0.973938	11	GCCGCCATCTT	GCCACCATTTGTCTCC	-
1	MA0470.2	4	0.00447397	3.76261	1	10	GCCGCCATCTT	TTTTGGCGCCATTT	+
1	MA0492.1	3	0.00674033	5.66862	1	11	GCCGCCATCTT	GATGACATCATCTTT	-
1	MA0488.1	2	0.0098649	8.29638	1	11	GCCGCCATCTT	ATGACATCATCTT	-
# Tomtom (Motif Comparison Tool): Version 5.5.4 compiled on Sep 2 2023 at 01:30:01
# The format of this file is described at https://meme-suite.org/meme/doc/tomtom-output-format.html.
# tomtom -no-ssc -oc . --verbosity 1 -text -min-overlap 5 -mi 1 -dist pearson -evalue -thresh 10.0 /tmp/tmp9d7_w21h /home2/ayh8/data/JASPAR/JASPAR2022_CORE_vertebrates_non-redundant_pfms_meme.txt
