## Supplementary Info. 3 for "Dissection of core promoter syntax through single nucleotide resolution modeling of transcription initiation": pos_patterns.pattern_5.tomtom.tsv

Query_ID	Target_ID	Optimal_offset	p-value	E-value	q-value	Overlap	Query_consensus	Target_consensus	Orientation
1	MA0604.1	1	1.93251e-05	0.0162524	0.0197346	6	TGACGT	ATGACGTA	+
1	MA1143.1	1	3.22084e-05	0.0270872	0.0197346	6	TGACGT	ATGACGTAAC	+
1	MA1129.1	1	9.75501e-05	0.0820397	0.0197346	6	TGACGT	ATGACGTCAT	+
1	MA1136.1	1	9.75501e-05	0.0820397	0.0197346	6	TGACGT	ATGACGTCAT	-
1	MA1127.1	2	0.000117059	0.0984466	0.0197346	6	TGACGT	GATGACGTCAT	+
1	MA1131.1	2	0.000117059	0.0984466	0.0197346	6	TGACGT	GATGACGTCAT	+
1	MA1475.1	2	0.000136568	0.114853	0.0197346	6	TGACGT	GGTGACGTCACC	+
1	MA1474.1	2	0.000136568	0.114853	0.0197346	6	TGACGT	GGTGACGTGGCA	-
1	MA0844.1	2	0.000175583	0.147666	0.0197346	6	TGACGT	GATGACGTGGCATT	-
1	MA1126.1	6	0.000214598	0.180477	0.0197346	6	TGACGT	AAATGATGACGTCATC	-
1	MA0605.2	2	0.000279993	0.235474	0.0197346	6	TGACGT	GATGACGTCATC	+
1	MA0656.1	2	0.000279993	0.235474	0.0197346	6	TGACGT	GATGACGTCATC	+
1	MA1140.2	2	0.000279993	0.235474	0.0197346	6	TGACGT	GATGACGTCATC	+
1	MA1133.1	2	0.000279993	0.235474	0.0197346	6	TGACGT	AATGACGTCACA	-
1	MA0834.1	3	0.000359976	0.30274	0.0197346	6	TGACGT	CGATGACGTCATCG	+
1	MA1466.1	3	0.000359976	0.30274	0.0197346	6	TGACGT	TGATGACGTGGCAG	+
1	MA1951.1	3	0.000359976	0.30274	0.0197346	6	TGACGT	TGATGACGTCATCA	+
1	MA0638.1	3	0.000359976	0.30274	0.0197346	6	TGACGT	TGATGACGTGGCAC	-
1	MA0839.1	3	0.000359976	0.30274	0.0197346	6	TGACGT	TGATGACGTGGCAT	-
1	MA1145.1	4	0.000399965	0.336371	0.0197346	6	TGACGT	GCGATGACGTCATCA	-
1	MA0840.1	2	0.000407814	0.342972	0.0197346	6	TGACGT	AATGACGTCACC	+
1	MA1139.1	2	0.000407814	0.342972	0.0197346	6	TGACGT	GATGACGTCATC	+
1	MA0609.2	4	0.000439953	0.370001	0.0197988	6	TGACGT	GCAGTGACGTCACTGC	+
1	MA1470.1	6	0.00111547	0.938106	0.0445324	6	TGACGT	AAAGCATGACGTCATGATTT	+
1	MA0862.1	0	0.00346097	2.91067	0.131591	6	TGACGT	TTACGTAA	+
1	MA1632.1	3	0.00639246	5.37606	0.219472	6	TGACGT	AAATGAGGTCATT	+
1	MA0492.1	5	0.00645948	5.43242	0.219472	6	TGACGT	AAAGATGATGTCATC	+
1	MA0842.2	8	0.00915087	7.69588	0.298226	5	TGACGT	AAAAGTGCTGACG	+
1	MA0071.1	0	0.0100944	8.48938	0.314137	6	TGACGT	TGACCTTGAT	-
1	MA1933.1	8	0.0101058	8.49899	0.314137	6	TGACGT	ACCGGAAGTGGCGTGA	+
1	MA0676.1	1	0.0112527	9.46354	0.314137	6	TGACGT	TTGACTTTT	-
1	MA0488.1	4	0.0115821	9.74057	0.314137	6	TGACGT	AAGATGATGTCAT	+
1	MA0018.4	2	0.0115821	9.74057	0.314137	6	TGACGT	TATGACATCATAA	-
# Tomtom (Motif Comparison Tool): Version 5.5.4 compiled on Sep 2 2023 at 01:30:01
# The format of this file is described at https://meme-suite.org/meme/doc/tomtom-output-format.html.
# tomtom -no-ssc -oc . --verbosity 1 -text -min-overlap 5 -mi 1 -dist pearson -evalue -thresh 10.0 /tmp/tmpvax8_ffy /home2/ayh8/data/JASPAR/JASPAR2022_CORE_vertebrates_non-redundant_pfms_meme.txt
