## Supplementary Info. 3 for "Dissection of core promoter syntax through single nucleotide resolution modeling of transcription initiation": pos_patterns.pattern_6.tomtom.tsv

Query_ID	Target_ID	Optimal_offset	p-value	E-value	q-value	Overlap	Query_consensus	Target_consensus	Orientation
1	MA0050.3	5	0.000845725	0.711255	0.829739	4	CAGT	ACTTTCAGTTTCATT	-
1	MA0781.1	2	0.00098661	0.829739	0.829739	4	CAGT	TGCAGTCATGCGTGACG	-
1	MA1600.1	3	0.00232539	1.95565	0.999999	4	CAGT	ATACAGTCCACCCCTTTA	+
1	MA1580.1	4	0.00678656	5.7075	0.999999	4	CAGT	TGTACAGTAT	+
1	MA0100.3	2	0.00678656	5.7075	0.999999	4	CAGT	GACAGTTGGT	-
# Tomtom (Motif Comparison Tool): Version 5.5.4 compiled on Sep 2 2023 at 01:30:01
# The format of this file is described at https://meme-suite.org/meme/doc/tomtom-output-format.html.
# tomtom -no-ssc -oc . --verbosity 1 -text -min-overlap 5 -mi 1 -dist pearson -evalue -thresh 10.0 /tmp/tmpuvqmz0cg /home2/ayh8/data/JASPAR/JASPAR2022_CORE_vertebrates_non-redundant_pfms_meme.txt
