## Supplementary Info. 3 for "Dissection of core promoter syntax through single nucleotide resolution modeling of transcription initiation": pos_patterns.pattern_7.tomtom.tsv

Query_ID	Target_ID	Optimal_offset	p-value	E-value	q-value	Overlap	Query_consensus	Target_consensus	Orientation
1	MA0050.3	2	3.18005e-07	0.000267442	0.000531819	10	TTTCAGTTTC	ACTTTCAGTTTCATT	-
1	MA0772.1	2	2.18266e-06	0.00183562	0.00122912	10	TTTCAGTTTC	ACTTTCGCTTTCGT	-
1	MA0051.1	7	2.20487e-06	0.0018543	0.00122912	10	TTTCAGTTTC	GTTTTGCTTTCACTTTCC	-
1	MA0652.1	2	9.77683e-06	0.00822231	0.00354647	10	TTTCAGTTTC	AGTTTCGGTTTCGA	-
1	MA0653.1	2	1.17322e-05	0.00986676	0.00354647	10	TTTCAGTTTC	AGTTTCGGTTTCGTT	-
1	MA0517.1	4	1.27238e-05	0.0107007	0.00354647	10	TTTCAGTTTC	TCAGTTTCATTTTCC	+
1	MA1420.1	2	1.77324e-05	0.014913	0.00415147	10	TTTCAGTTTC	AGTTTCGGTTTCGG	-
1	MA1419.1	3	1.98592e-05	0.0167016	0.00415147	10	TTTCAGTTTC	TAGTTTCGGTTTCGG	-
1	MA1418.1	3	4.87573e-05	0.0410049	0.00887547	10	TTTCAGTTTC	CAGTTTCGGTTTCCGTTTCCC	-
1	MA1623.1	2	5.30715e-05	0.0446331	0.00887547	10	TTTCAGTTTC	AGTTTCTGTTTCT	-
1	MA0081.2	0	0.000137406	0.115559	0.0208903	10	TTTCAGTTTC	TTTCACTTCCTCTTTT	+
1	MA1508.1	2	0.00179814	1.51224	0.250596	10	TTTCAGTTTC	ACTTCCTGTTTC	-
1	MA0080.6	0	0.0021543	1.81177	0.277136	10	TTTCAGTTTC	TTCCACTTCCTCTTTTT	-
1	MA1709.1	4	0.00258361	2.17282	0.302825	10	TTTCAGTTTC	TAGGTTTCTGTTGCT	-
1	MA0598.3	5	0.00271614	2.28428	0.302825	10	TTTCAGTTTC	CTCACTTCCTGTTTC	+
1	MA0640.2	0	0.00345334	2.90426	0.340615	10	TTTCAGTTTC	TTCCACTTCCTGGT	+
1	MA1119.1	8	0.00346244	2.91191	0.340615	8	TTTCAGTTTC	GTATCAGGTTTCAGTT	-
1	MA0511.2	0	0.00390601	3.28496	0.362904	9	TTTCAGTTTC	TTGCGGTTT	-
1	MA0761.2	-1	0.00606819	5.10335	0.534117	9	TTTCAGTTTC	TTCACTTCCTGTTT	-
1	MA0676.1	-1	0.00680206	5.72053	0.568775	9	TTTCAGTTTC	TTGACTTTT	-
1	MA1155.1	1	0.00784779	6.59999	0.624969	10	TTTCAGTTTC	TTTTCAGTGTGTGCA	-
1	MA1652.1	1	0.0091942	7.73232	0.69891	10	TTTCAGTTTC	TTCTCACCTCCTCC	-
# Tomtom (Motif Comparison Tool): Version 5.5.4 compiled on Sep 2 2023 at 01:30:01
# The format of this file is described at https://meme-suite.org/meme/doc/tomtom-output-format.html.
# tomtom -no-ssc -oc . --verbosity 1 -text -min-overlap 5 -mi 1 -dist pearson -evalue -thresh 10.0 /tmp/tmprcyx4il_ /home2/ayh8/data/JASPAR/JASPAR2022_CORE_vertebrates_non-redundant_pfms_meme.txt
