## Supplementary Info. 3 for "Dissection of core promoter syntax through single nucleotide resolution modeling of transcription initiation": pos_patterns.pattern_8.tomtom.tsv

Query_ID	Target_ID	Optimal_offset	p-value	E-value	q-value	Overlap	Query_consensus	Target_consensus	Orientation
1	MA1713.1	-1	1.67359e-05	0.0140749	0.0278761	14	GGCGGGCGCGCCGCGCGCGCGCCGCCG	GGGGGAGCGGCGGG	-
1	MA1650.1	-8	0.000215947	0.181611	0.119897	12	GGCGGGCGCGCCGCGCGCGCGCCGCCG	CCCCGCGCACCC	+
1	MA0506.2	-11	0.000411279	0.345886	0.169003	15	GGCGGGCGCGCCGCGCGCGCGCCGCCG	CGCGCAGGCGCAGGC	-
1	MA1513.1	-1	0.00136881	1.15117	0.279645	11	GGCGGGCGCGCCGCGCGCGCGCCGCCG	GGGGGCGGGGC	-
1	MA1961.1	-2	0.0013823	1.16251	0.279645	12	GGCGGGCGCGCCGCGCGCGCGCCGCCG	CCCCCGCCCCCC	-
1	MA0146.2	-1	0.00163074	1.37145	0.279645	14	GGCGGGCGCGCCGCGCGCGCGCCGCCG	GGGGCCGAGGCCTG	+
1	MA0162.4	-10	0.00163074	1.37145	0.279645	14	GGCGGGCGCGCCGCGCGCGCGCCGCCG	CCACGCCCACGCCC	+
1	MA1099.2	-13	0.0024251	2.03951	0.336612	10	GGCGGGCGCGCCGCGCGCGCGCCGCCG	GCCACGTGCC	-
1	MA0147.3	-1	0.0063249	5.31924	0.711722	12	GGCGGGCGCGCCGCGCGCGCGCCGCCG	GGCCACGTGCCC	+
1	MA0597.2	-4	0.00689165	5.79588	0.711722	12	GGCGGGCGCGCCGCGCGCGCGCCGCCG	CCTGCCCTGCGC	-
1	MA1529.1	-7	0.00718964	6.04649	0.711722	18	GGCGGGCGCGCCGCGCGCGCGCCGCCG	GGGCCGCAGCTGCGTCCC	+
1	MA1982.1	-7	0.0094744	7.96797	0.711722	15	GGCGGGCGCGCCGCGCGCGCGCCGCCG	GGGCCGCTCTAGCCC	-
1	MA1102.2	-14	0.00966296	8.12655	0.711722	12	GGCGGGCGCGCCGCGCGCGCGCCGCCG	GCGCCCCCTGCT	-
1	MA0814.2	-1	0.0105522	8.8744	0.711722	14	GGCGGGCGCGCCGCGCGCGCGCCGCCG	GGGCCTGAGGCGGG	+
1	MA0830.2	0	0.0112787	9.48535	0.711722	13	GGCGGGCGCGCCGCGCGCGCGCCGCCG	GGGGCAGGTGCCG	-
# Tomtom (Motif Comparison Tool): Version 5.5.4 compiled on Sep 2 2023 at 01:30:01
# The format of this file is described at https://meme-suite.org/meme/doc/tomtom-output-format.html.
# tomtom -no-ssc -oc . --verbosity 1 -text -min-overlap 5 -mi 1 -dist pearson -evalue -thresh 10.0 /tmp/tmpo9dzum_q /home2/ayh8/data/JASPAR/JASPAR2022_CORE_vertebrates_non-redundant_pfms_meme.txt
