## Supplementary Info. 3 for "Dissection of core promoter syntax through single nucleotide resolution modeling of transcription initiation": pos_patterns.pattern_9.tomtom.tsv

Query_ID	Target_ID	Optimal_offset	p-value	E-value	q-value	Overlap	Query_consensus	Target_consensus	Orientation
1	MA0139.1	3	5.28796e-09	4.44718e-06	8.75904e-06	14	CCGCCAGGGGGCGC	TGGCCACCAGGGGGCGCTA	+
1	MA1102.2	-2	1.64171e-08	1.38067e-05	1.26855e-05	12	CCGCCAGGGGGCGC	AGCAGGGGGCGC	+
1	MA1929.1	18	2.29753e-08	1.93223e-05	1.26855e-05	14	CCGCCAGGGGGCGC	CTGCAGTTCCAGCTGTGGCCACCAGGGGGCGCTA	+
1	MA1930.1	19	6.78654e-08	5.70748e-05	2.81032e-05	14	CCGCCAGGGGGCGC	CTGCAGTTCCCCCTTCTGGCCACTAGGGGGCGCTA	+
1	MA0155.1	-1	0.000120441	0.101291	0.0399001	12	CCGCCAGGGGGCGC	TGTCAGGGGGCG	+
1	MA0830.2	0	0.00026585	0.22358	0.0733928	13	CCGCCAGGGGGCGC	GGGGCAGGTGCCG	-
1	MA1548.1	-5	0.00033117	0.278514	0.0783649	9	CCGCCAGGGGGCGC	AGGGGGCCCA	-
1	MA0697.2	1	0.000695749	0.585125	0.144056	12	CCGCCAGGGGGCGC	CACAGCAGGAGGC	+
1	MA1648.1	-1	0.000894905	0.752615	0.164703	11	CCGCCAGGGGGCGC	CGGCAGGTGCG	-
1	MA1568.1	-1	0.00143082	1.20332	0.205025	12	CCGCCAGGGGGCGC	CACCATATGGCG	+
1	MA0810.1	-1	0.00149899	1.26065	0.205025	12	CCGCCAGGGGGCGC	TGCCCGGGGGCA	-
1	MA1467.2	-2	0.00155583	1.30845	0.205025	11	CCGCCAGGGGGCGC	GACAGATGGCA	+
1	MA0104.4	-1	0.00180408	1.51723	0.205025	12	CCGCCAGGGGGCGC	GGCCACGTGGCC	+
1	MA0147.3	-1	0.00197833	1.66377	0.205025	12	CCGCCAGGGGGCGC	GGGCACGTGGCC	-
1	MA1628.1	1	0.00198043	1.66554	0.205025	10	CCGCCAGGGGGCGC	CACAGCAGGGG	+
1	MA1638.1	-2	0.00252122	2.12035	0.245657	10	CCGCCAGGGGGCGC	ACCAGATGGC	+
1	MA1629.1	3	0.00276238	2.32316	0.254202	11	CCGCCAGGGGGCGC	CTCACAGCAGGGGG	+
1	MA1631.1	0	0.00332864	2.79939	0.287596	13	CCGCCAGGGGGCGC	GGGGCAGGTGCTG	-
1	MA1987.1	2	0.00347252	2.92039	0.287596	14	CCGCCAGGGGGCGC	GAGCACCAAAGGGGGGAAGGG	+
1	MA0522.3	-1	0.00535972	4.50753	0.385996	11	CCGCCAGGGGGCGC	GGGCAGGTGCG	-
1	MA1109.1	-1	0.005907	4.96779	0.407684	13	CCGCCAGGGGGCGC	GGACAGATGGCAG	+
1	MA0103.3	-1	0.00664925	5.59202	0.440555	11	CCGCCAGGGGGCGC	GCGCAGGTGGG	-
1	MA0811.1	-1	0.00752934	6.33217	0.47968	12	CCGCCAGGGGGCGC	TGCCCTGGGGCA	-
1	MA0814.2	1	0.00791087	6.65304	0.48532	13	CCGCCAGGGGGCGC	CCCGCCTCAGGCCC	-
1	MA0524.2	-1	0.00849297	7.14258	0.502423	12	CCGCCAGGGGGCGC	TGCCCTGGGGCA	-
1	MA0696.1	1	0.00954534	8.02763	0.544329	13	CCGCCAGGGGGCGC	CACAGCGGGGGGTC	-
1	MA1513.1	-6	0.010164	8.54795	0.544329	8	CCGCCAGGGGGCGC	GGGGGCGGGGC	-
1	MA1615.1	-2	0.0101872	8.56745	0.544329	12	CCGCCAGGGGGCGC	CCCTGGGGCCAGG	+
1	MA0747.1	-5	0.0116444	9.79293	0.584481	9	CCGCCAGGGGGCGC	AGTGGGCGTGGC	-
# Tomtom (Motif Comparison Tool): Version 5.5.4 compiled on Sep 2 2023 at 01:30:01
# The format of this file is described at https://meme-suite.org/meme/doc/tomtom-output-format.html.
# tomtom -no-ssc -oc . --verbosity 1 -text -min-overlap 5 -mi 1 -dist pearson -evalue -thresh 10.0 /tmp/tmpzc788zn8 /home2/ayh8/data/JASPAR/JASPAR2022_CORE_vertebrates_non-redundant_pfms_meme.txt
