## Supplementary Info. 3 for "Dissection of core promoter syntax through single nucleotide resolution modeling of transcription initiation": pos_patterns.pattern_10.tomtom.tsv

Query_ID	Target_ID	Optimal_offset	p-value	E-value	q-value	Overlap	Query_consensus	Target_consensus	Orientation
1	MA1638.1	2	0.0064231	5.40182	1	4	CAGA	ACCAGATGGC	+
1	MA1964.1	3	0.0064231	5.40182	1	4	CAGA	TGCCAGACAG	+
1	MA0092.1	4	0.0064231	5.40182	1	4	CAGA	ATGCCAGACC	-
1	MA1467.2	2	0.00733731	6.17068	1	4	CAGA	GACAGATGGCA	+
1	MA1979.1	5	0.00733731	6.17068	1	4	CAGA	GTGCCCAGATA	-
1	MA1593.1	6	0.00825068	6.93882	1	4	CAGA	TAACAGCAGACT	+
1	MA1646.1	3	0.00825068	6.93882	1	4	CAGA	AAACAGAAGCAG	+
1	MA0698.1	4	0.00916321	7.70626	1	4	CAGA	CATCCAGATGTTC	+
1	MA1109.1	3	0.00916321	7.70626	1	4	CAGA	GGACAGATGGCAG	+
1	MA1123.2	4	0.00916321	7.70626	1	4	CAGA	ATTCCAGATGTTT	+
1	MA1618.1	3	0.00916321	7.70626	1	4	CAGA	AAACAGATGTTTA	+
1	MA1642.1	4	0.00916321	7.70626	1	4	CAGA	GGAACAGATGGCA	+
1	MA0668.2	5	0.0109857	9.23902	1	4	CAGA	GGGAACAGATGGTCA	+
1	MA1579.1	5	0.0109857	9.23902	1	4	CAGA	TACTCCAGAAAAGAT	+
1	MA1709.1	5	0.0109857	9.23902	1	4	CAGA	AGCAACAGAAACCTA	+
# Tomtom (Motif Comparison Tool): Version 5.5.4 compiled on Sep 2 2023 at 01:30:01
# The format of this file is described at https://meme-suite.org/meme/doc/tomtom-output-format.html.
# tomtom -no-ssc -oc . --verbosity 1 -text -min-overlap 5 -mi 1 -dist pearson -evalue -thresh 10.0 /tmp/tmpy0uu70f3 /home2/ayh8/data/JASPAR/JASPAR2022_CORE_vertebrates_non-redundant_pfms_meme.txt
