## Supplementary Info. 3 for "Dissection of core promoter syntax through single nucleotide resolution modeling of transcription initiation": pos_patterns.pattern_11.tomtom.tsv

Query_ID	Target_ID	Optimal_offset	p-value	E-value	q-value	Overlap	Query_consensus	Target_consensus	Orientation
1	MA0603.1	1	1.77861e-08	1.49581e-05	1.27452e-05	8	CACGTGAC	GCACGTGACC	-
1	MA1464.1	2	1.77861e-08	1.49581e-05	1.27452e-05	8	CACGTGAC	GGCACGTGAC	-
1	MA0871.2	2	2.37148e-08	1.99442e-05	1.27452e-05	8	CACGTGAC	CCCACGTGACC	+
1	MA0831.3	2	1.70524e-06	0.00143411	0.000549875	8	CACGTGAC	GTCACGTGAC	+
1	MA0636.1	2	3.18159e-06	0.00267571	0.000854949	8	CACGTGAC	GTCACGTGAC	+
1	MA0692.1	2	4.63272e-06	0.00389612	0.00106705	8	CACGTGAC	ATCACGTGAC	+
1	MA0526.4	3	7.72119e-06	0.00649352	0.00124489	8	CACGTGAC	GGTCACGTGACC	+
1	MA0620.3	6	2.24664e-05	0.0188942	0.00301856	8	CACGTGAC	TAAAGTCACGTGACTTTA	+
1	MA0464.2	2	2.63323e-05	0.0221455	0.00326583	8	CACGTGAC	ATCACGTGAC	+
1	MA0004.1	0	3.689e-05	0.0310245	0.0039652	6	CACGTGAC	CACGTG	+
1	MA0663.1	2	4.97123e-05	0.041808	0.00471479	8	CACGTGAC	ATCACGTGAT	-
1	MA0664.1	2	5.93628e-05	0.0499241	0.00531728	8	CACGTGAC	ATCACGTGAT	-
1	MA0828.2	4	0.000138508	0.116485	0.00942716	8	CACGTGAC	TTATCACGTGATAA	+
1	MA1939.1	2	0.000146175	0.122933	0.00942716	8	CACGTGAC	ATCACGTGATTTCCGGC	-
1	MA0093.3	4	0.000272972	0.229569	0.0163005	8	CACGTGAC	TGGTCATGTGACCT	+
1	MA0608.1	1	0.000304653	0.256214	0.0169378	8	CACGTGAC	ACACGTGGC	-
1	MA1576.1	7	0.000364096	0.306205	0.0195678	8	CACGTGAC	GTGACCTTACGTGACCTTA	+
1	MA1933.1	1	0.000387311	0.325729	0.0197713	8	CACGTGAC	TCACGCCACTTCCGGT	-
1	MA0616.2	2	0.000392407	0.330014	0.0197713	8	CACGTGAC	GGCACGTGCC	-
1	MA1474.1	3	0.000428471	0.360344	0.0209341	8	CACGTGAC	TGCCACGTCACC	+
1	MA1493.1	2	0.000484028	0.407067	0.0225518	8	CACGTGAC	AACACGTGCC	-
1	MA0104.4	3	0.000503543	0.423479	0.0225518	8	CACGTGAC	GGCCACGTGGCC	+
1	MA0825.1	2	0.000688854	0.579327	0.0298126	8	CACGTGAC	ACCACGTGCC	+
1	MA0822.1	3	0.000702644	0.590923	0.0298126	8	CACGTGAC	TGGCACGTGCCA	+
1	MA1099.2	2	0.000744023	0.625724	0.0305377	8	CACGTGAC	GCCACGTGCC	-
1	MA1969.1	10	0.000768298	0.646139	0.0305377	8	CACGTGAC	CCTGTGTCCTCATGTGACCTCTCC	+
1	MA0147.3	3	0.000854031	0.71824	0.0322308	8	CACGTGAC	GGGCACGTGGCC	-
1	MA0823.1	2	0.00085959	0.722915	0.0322308	8	CACGTGAC	GACACGTGCC	+
1	MA0622.1	1	0.00108943	0.916213	0.0399205	7	CACGTGAC	ACACGTGC	-
1	MA0649.1	2	0.00117579	0.988839	0.0421274	8	CACGTGAC	GACACGTGCC	+
1	MA0821.2	2	0.00161904	1.36161	0.0522078	8	CACGTGAC	GGCACGTGCC	+
1	MA0058.3	2	0.00170043	1.43006	0.0527235	8	CACGTGAC	ACCACGTGCT	+
1	MA0829.2	4	0.00175879	1.47914	0.0535038	8	CACGTGAC	AGATCAGGTGATCT	-
1	MA0626.1	2	0.00244632	2.05736	0.0680039	8	CACGTGAC	GGCACGTGTC	+
1	MA0638.1	4	0.00303646	2.55366	0.0815951	8	CACGTGAC	GTGCCACGTCATCA	+
1	MA0059.1	3	0.00316918	2.66528	0.0824143	8	CACGTGAC	GAGCACGTGGT	+
1	MA0819.2	1	0.00327863	2.75733	0.0839073	8	CACGTGAC	GCACGTGTTT	-
1	MA1106.1	1	0.00386306	3.24884	0.0973195	8	CACGTGAC	GTACGTGCCC	+
1	MA1466.1	4	0.00427924	3.59884	0.106145	8	CACGTGAC	CTGCCACGTCATCA	-
1	MA0839.1	4	0.00489327	4.11524	0.117753	8	CACGTGAC	ATGCCACGTCATCA	+
1	MA0632.2	3	0.00504749	4.24494	0.119678	7	CACGTGAC	GTGCGCGTGA	-
1	MA0672.1	2	0.00734607	6.17805	0.166819	8	CACGTGAC	ACCACTTGAA	+
1	MA2003.1	1	0.00734607	6.17805	0.166819	8	CACGTGAC	CCACTTGAAC	+
1	MA1995.1	1	0.00756633	6.36329	0.169434	8	CACGTGAC	AATCGTGACTC	+
1	MA0844.1	5	0.00839005	7.05603	0.182802	8	CACGTGAC	AATGCCACGTCATC	+
1	MA0604.1	0	0.00911652	7.66699	0.193185	8	CACGTGAC	TACGTCAT	-
1	MA1475.1	3	0.00922605	7.75911	0.193185	8	CACGTGAC	GGTGACGTCACC	-
1	MA0860.1	6	0.0100132	8.42111	0.206979	8	CACGTGAC	TGACCTTTCGTGACCTT	-
1	MA0673.1	1	0.0111076	9.34153	0.221098	8	CACGTGAC	CCACTTGAA	+
# Tomtom (Motif Comparison Tool): Version 5.5.4 compiled on Sep 2 2023 at 01:30:01
# The format of this file is described at https://meme-suite.org/meme/doc/tomtom-output-format.html.
# tomtom -no-ssc -oc . --verbosity 1 -text -min-overlap 5 -mi 1 -dist pearson -evalue -thresh 10.0 /tmp/tmpo0332xgn /home2/ayh8/data/JASPAR/JASPAR2022_CORE_vertebrates_non-redundant_pfms_meme.txt
