## Supplementary Info. 3 for "Dissection of core promoter syntax through single nucleotide resolution modeling of transcription initiation": pos_patterns.pattern_12.tomtom.tsv

Query_ID	Target_ID	Optimal_offset	p-value	E-value	q-value	Overlap	Query_consensus	Target_consensus	Orientation
1	MA1713.1	-7	6.3202e-06	0.00531529	0.0104541	14	GCCCCCCGCCGGCGCGGCGCGGCGCCGCCG	GGGGGAGCGGCGGG	-
1	MA1712.1	-9	0.000618835	0.52044	0.239686	18	GCCCCCCGCCGGCGCGGCGCGGCGCCGCCG	CCCCGGGGCCCGGAGCCT	-
1	MA1650.1	-7	0.000753718	0.633877	0.239686	12	GCCCCCCGCCGGCGCGGCGCGGCGCCGCCG	GGGTGCGCGGGG	-
1	MA1513.1	-7	0.000910887	0.766056	0.239686	11	GCCCCCCGCCGGCGCGGCGCGGCGCCGCCG	GGGGGCGGGGC	-
1	MA1584.1	-11	0.00108907	0.915904	0.239686	16	GCCCCCCGCCGGCGCGGCGCGGCGCCGCCG	GCACAGCGGGGGGTCG	-
1	MA0146.2	-7	0.00136026	1.14398	0.239686	14	GCCCCCCGCCGGCGCGGCGCGGCGCCGCCG	GGGGCCGAGGCCTG	+
1	MA1961.1	-6	0.00144906	1.21866	0.239686	12	GCCCCCCGCCGGCGCGGCGCGGCGCCGCCG	GGGGGGCGGGGG	+
1	MA1529.1	-10	0.00212742	1.78916	0.309493	18	GCCCCCCGCCGGCGCGGCGCGGCGCCGCCG	GGGACGCAGCTGCGGCCC	-
1	MA1527.1	-12	0.00289531	2.43496	0.342078	17	GCCCCCCGCCGGCGCGGCGCGGCGCCGCCG	GTTGGCACGGTGCCAAC	+
1	MA1711.1	-11	0.00364425	3.06482	0.363805	17	GCCCCCCGCCGGCGCGGCGCGGCGCCGCCG	CCGCTTCACCACGGCAC	+
1	MA1982.1	-5	0.00409521	3.44407	0.363805	15	GCCCCCCGCCGGCGCGGCGCGGCGCCGCCG	GGGCTAGAGCGGCCC	+
1	MA1721.1	-14	0.00505557	4.25173	0.418116	16	GCCCCCCGCCGGCGCGGCGCGGCGCCGCCG	GGCAGCGGCAGCGGCG	+
1	MA1528.1	-12	0.00571256	4.80426	0.430019	17	GCCCCCCGCCGGCGCGGCGCGGCGCCGCCG	CCTGGCACCGTGCCAAC	-
1	MA0741.1	-18	0.00584646	4.91688	0.430019	11	GCCCCCCGCCGGCGCGGCGCGGCGCCGCCG	GCCACGCCCCC	+
1	MA0751.1	-11	0.00712257	5.99008	0.430019	15	GCCCCCCGCCGGCGCGGCGCGGCGCCGCCG	GCACAGCGGGGGGTC	-
1	MA0048.2	-17	0.00824943	6.93777	0.430019	10	GCCCCCCGCCGGCGCGGCGCGGCGCCGCCG	CGCAGCTGCG	+
1	MA0597.2	-16	0.00842087	7.08195	0.430019	12	GCCCCCCGCCGGCGCGGCGCGGCGCCGCCG	GCGCAGGGCAGG	+
1	MA0506.2	-1	0.00863439	7.26152	0.430019	15	GCCCCCCGCCGGCGCGGCGCGGCGCCGCCG	GCCTGCGCCTGCGCG	+
1	MA1102.2	-3	0.00879234	7.39436	0.430019	12	GCCCCCCGCCGGCGCGGCGCGGCGCCGCCG	AGCAGGGGGCGC	+
1	MA0746.2	-11	0.00949614	7.98625	0.430019	13	GCCCCCCGCCGGCGCGGCGCGGCGCCGCCG	GGTGGGCGTGGCC	-
1	MA1976.1	-4	0.00966346	8.12697	0.430019	26	GCCCCCCGCCGGCGCGGCGCGGCGCCGCCG	CCCTCGCACAGGCCCCCGGGCCCCCCT	-
1	MA1512.1	-18	0.00969196	8.15094	0.430019	11	GCCCCCCGCCGGCGCGGCGCGGCGCCGCCG	GCCACGCCCAC	+
1	MA0147.3	-9	0.00999824	8.40852	0.430019	12	GCCCCCCGCCGGCGCGGCGCGGCGCCGCCG	GGGCACGTGGCC	-
1	MA0079.5	-13	0.0112165	9.43306	0.441737	9	GCCCCCCGCCGGCGCGGCGCGGCGCCGCCG	GGGGCGGGG	+
1	MA0742.2	-13	0.0112165	9.43306	0.441737	9	GCCCCCCGCCGGCGCGGCGCGGCGCCGCCG	GGGGCGGGG	+
1	MA1511.2	-13	0.0112165	9.43306	0.441737	9	GCCCCCCGCCGGCGCGGCGCGGCGCCGCCG	GGGGCGGGG	+
# Tomtom (Motif Comparison Tool): Version 5.5.4 compiled on Sep 2 2023 at 01:30:01
# The format of this file is described at https://meme-suite.org/meme/doc/tomtom-output-format.html.
# tomtom -no-ssc -oc . --verbosity 1 -text -min-overlap 5 -mi 1 -dist pearson -evalue -thresh 10.0 /tmp/tmpq61vq00b /home2/ayh8/data/JASPAR/JASPAR2022_CORE_vertebrates_non-redundant_pfms_meme.txt
