## Supplementary Info. 3 for "Dissection of core promoter syntax through single nucleotide resolution modeling of transcription initiation": pos_patterns.pattern_13.tomtom.tsv

Query_ID	Target_ID	Optimal_offset	p-value	E-value	q-value	Overlap	Query_consensus	Target_consensus	Orientation
1	MA1721.1	-14	1.60149e-07	0.000134686	0.000265344	16	GCCGCCGCCGCGCGCGCCGCCGCCGCCGCC	CGCCGCTGCCGCTGCC	-
1	MA1713.1	-15	0.000221993	0.186696	0.147998	14	GCCGCCGCCGCGCGCGCCGCCGCCGCCGCC	CCCGCCGCTCCCCC	+
1	MA1650.1	-5	0.00033776	0.284056	0.147998	12	GCCGCCGCCGCGCGCGCCGCCGCCGCCGCC	CCCCGCGCACCC	+
1	MA0753.2	-16	0.00045391	0.381738	0.147998	13	GCCGCCGCCGCGCGCGCCGCCGCCGCCGCC	CCGCCCCCCCCAC	+
1	MA1961.1	-1	0.00056152	0.472239	0.147998	12	GCCGCCGCCGCGCGCGCCGCCGCCGCCGCC	CCCCCGCCCCCC	-
1	MA1513.1	-13	0.000664517	0.558859	0.147998	11	GCCGCCGCCGCGCGCGCCGCCGCCGCCGCC	GCCCCGCCCCC	+
1	MA1529.1	-13	0.000772616	0.64977	0.147998	17	GCCGCCGCCGCGCGCGCCGCCGCCGCCGCC	GGGCCGCAGCTGCGTCCC	+
1	MA0162.4	-14	0.0011401	0.958824	0.188898	14	GCCGCCGCCGCGCGCGCCGCCGCCGCCGCC	CCACGCCCACGCCC	+
1	MA0506.2	-12	0.0022648	1.90469	0.341131	15	GCCGCCGCCGCGCGCGCCGCCGCCGCCGCC	CGCGCAGGCGCAGGC	-
1	MA0748.2	-14	0.00298682	2.51191	0.412393	11	GCCGCCGCCGCGCGCGCCGCCGCCGCCGCC	CGCCGCCATCT	-
1	MA0131.2	-7	0.00327478	2.75409	0.417371	12	GCCGCCGCCGCGCGCGCCGCCGCCGCCGCC	CCGCGGACGTTG	-
1	MA0146.2	-12	0.00395948	3.32992	0.437352	14	GCCGCCGCCGCGCGCGCCGCCGCCGCCGCC	GGGGCCGAGGCCTG	+
1	MA1596.1	0	0.00525374	4.4184	0.44012	16	GCCGCCGCCGCGCGCGCCGCCGCCGCCGCC	GCCTCAGCCTCCCGAG	+
1	MA1982.1	-4	0.00545477	4.58746	0.44012	15	GCCGCCGCCGCGCGCGCCGCCGCCGCCGCC	GGGCCGCTCTAGCCC	-
1	MA1511.2	-20	0.00593497	4.99131	0.44012	9	GCCGCCGCCGCGCGCGCCGCCGCCGCCGCC	CCCCGCCCC	-
1	MA0039.4	-12	0.00606066	5.09701	0.44012	12	GCCGCCGCCGCGCGCGCCGCCGCCGCCGCC	CGCCCCACCCCC	+
1	MA0609.2	-13	0.00609771	5.12818	0.44012	16	GCCGCCGCCGCGCGCGCCGCCGCCGCCGCC	GCAGTGACGTCACTGC	+
1	MA1711.1	-11	0.00635207	5.34209	0.44012	17	GCCGCCGCCGCGCGCGCCGCCGCCGCCGCC	CCGCTTCACCACGGCAC	+
1	MA0741.1	-13	0.00642365	5.40229	0.44012	11	GCCGCCGCCGCGCGCGCCGCCGCCGCCGCC	GCCACGCCCCC	+
1	MA1976.1	-4	0.00643622	5.41286	0.44012	26	GCCGCCGCCGCGCGCGCCGCCGCCGCCGCC	CCCTCGCACAGGCCCCCGGGCCCCCCT	-
1	MA0742.2	-20	0.0066409	5.585	0.44012	9	GCCGCCGCCGCGCGCGCCGCCGCCGCCGCC	CCCCGCCCC	-
1	MA0516.3	-2	0.00742204	6.24194	0.455542	9	GCCGCCGCCGCGCGCGCCGCCGCCGCCGCC	CCCCGCCCC	-
1	MA0079.5	-20	0.00828294	6.96595	0.455542	9	GCCGCCGCCGCGCGCGCCGCCGCCGCCGCC	CCCCGCCCC	-
1	MA1627.1	-14	0.00844102	7.0989	0.455542	14	GCCGCCGCCGCGCGCGCCGCCGCCGCCGCC	CCCCTCCCCCACAC	+
1	MA1630.2	-12	0.00925172	7.78069	0.455542	12	GCCGCCGCCGCGCGCGCCGCCGCCGCCGCC	CTCCCCTCCCCC	-
1	MA1584.1	-4	0.00944928	7.94684	0.455542	16	GCCGCCGCCGCGCGCGCCGCCGCCGCCGCC	CGACCCCCCGCTGTGC	+
1	MA1966.1	-14	0.00944928	7.94684	0.455542	16	GCCGCCGCCGCGCGCGCCGCCGCCGCCGCC	CCCACCTGCTTCCGGC	-
1	MA0746.2	-5	0.0095402	8.02331	0.455542	13	GCCGCCGCCGCGCGCGCCGCCGCCGCCGCC	GGCCACGCCCACC	+
1	MA0830.2	-6	0.0095402	8.02331	0.455542	13	GCCGCCGCCGCGCGCGCCGCCGCCGCCGCC	GGGGCAGGTGCCG	-
1	MA0048.2	-17	0.00990689	8.3317	0.455542	10	GCCGCCGCCGCGCGCGCCGCCGCCGCCGCC	CGCAGCTGCG	+
1	MA0685.2	-20	0.010245	8.61603	0.455542	9	GCCGCCGCCGCGCGCGCCGCCGCCGCCGCC	CCCCGCCCC	-
1	MA0500.2	-16	0.0109368	9.19783	0.455542	12	GCCGCCGCCGCGCGCGCCGCCGCCGCCGCC	CAGCAGCTGCTG	+
1	MA1653.1	-12	0.0109368	9.19783	0.455542	12	GCCGCCGCCGCGCGCGCCGCCGCCGCCGCC	CCCCCCTCCCCC	+
1	MA0740.2	-20	0.0113502	9.54551	0.455542	9	GCCGCCGCCGCGCGCGCCGCCGCCGCCGCC	CCCCGCCCC	-
1	MA0814.2	-3	0.0114972	9.66917	0.455542	14	GCCGCCGCCGCGCGCGCCGCCGCCGCCGCC	CCCGCCTCAGGCCC	-
1	MA1981.1	-2	0.0118709	9.9834	0.455542	18	GCCGCCGCCGCGCGCGCCGCCGCCGCCGCC	TCCCGCCCCTTTCCTTTC	-
1	MA0597.2	-3	0.0118857	9.99588	0.455542	12	GCCGCCGCCGCGCGCGCCGCCGCCGCCGCC	CCTGCCCTGCGC	-
# Tomtom (Motif Comparison Tool): Version 5.5.4 compiled on Sep 2 2023 at 01:30:01
# The format of this file is described at https://meme-suite.org/meme/doc/tomtom-output-format.html.
# tomtom -no-ssc -oc . --verbosity 1 -text -min-overlap 5 -mi 1 -dist pearson -evalue -thresh 10.0 /tmp/tmpmx_qmlyo /home2/ayh8/data/JASPAR/JASPAR2022_CORE_vertebrates_non-redundant_pfms_meme.txt
