## Supplementary Info. 3 for "Dissection of core promoter syntax through single nucleotide resolution modeling of transcription initiation": pos_patterns.pattern_14.tomtom.tsv

Query_ID	Target_ID	Optimal_offset	p-value	E-value	q-value	Overlap	Query_consensus	Target_consensus	Orientation
1	MA1573.2	-10	1.19907e-12	1.00842e-09	2.01684e-09	14	GCGGGGCCTTCTGGGAATTGTAGT	CTGGGAATTGTAGT	-
1	MA0088.2	-1	6.46312e-05	0.0543548	0.0543548	16	GCGGGGCCTTCTGGGAATTGTAGT	CAATGCATTGTGGGTA	-
1	MA1716.1	2	0.000104963	0.0882735	0.058849	19	GCGGGGCCTTCTGGGAATTGTAGT	GCGCGGTGCATTGTGGGTAGG	-
1	MA1625.1	-5	0.000241822	0.203372	0.101686	15	GCGGGGCCTTCTGGGAATTGTAGT	GATTTCTGGGAAATG	-
1	MA0519.1	-8	0.00058274	0.490084	0.196034	11	GCGGGGCCTTCTGGGAATTGTAGT	TTCTTGGAAAT	-
1	MA0144.2	-7	0.000862142	0.725061	0.241687	11	GCGGGGCCTTCTGGGAATTGTAGT	CTTCTGGGAAA	+
1	MA0525.2	-4	0.00130738	1.09951	0.314145	18	GCGGGGCCTTCTGGGAATTGTAGT	AACATGTTGGGACATGTC	+
1	MA0731.1	-4	0.00338742	2.84882	0.712205	17	GCGGGGCCTTCTGGGAATTGTAGT	TGCTTTCTAGGAATTCA	+
1	MA0518.1	-7	0.00580012	4.8779	1	14	GCGGGGCCTTCTGGGAATTGTAGT	TTTCCAGGAAATGG	+
1	MA1117.1	0	0.00786426	6.61384	1	11	GCGGGGCCTTCTGGGAATTGTAGT	CCGGGGAATTC	-
1	MA0861.1	-4	0.0116229	9.77487	1	18	GCGGGGCCTTCTGGGAATTGTAGT	GACATGTCCAGACATGTC	-
# Tomtom (Motif Comparison Tool): Version 5.5.4 compiled on Sep 2 2023 at 01:30:01
# The format of this file is described at https://meme-suite.org/meme/doc/tomtom-output-format.html.
# tomtom -no-ssc -oc . --verbosity 1 -text -min-overlap 5 -mi 1 -dist pearson -evalue -thresh 10.0 /tmp/tmpv8ooa3p5 /home2/ayh8/data/JASPAR/JASPAR2022_CORE_vertebrates_non-redundant_pfms_meme.txt
