## Supplementary Info. 3 for "Dissection of core promoter syntax through single nucleotide resolution modeling of transcription initiation": pos_patterns.pattern_15.tomtom.tsv

Query_ID	Target_ID	Optimal_offset	p-value	E-value	q-value	Overlap	Query_consensus	Target_consensus	Orientation
1	MA1721.1	-9	1.11758e-06	0.000939887	0.00184228	16	GGCGGCGGCGGCCGCGGCGGCGGCGGCGGC	GGCAGCGGCAGCGGCG	+
1	MA1713.1	-7	8.13639e-05	0.068427	0.0670623	14	GGCGGCGGCGGCCGCGGCGGCGGCGGCGGC	GGGGGAGCGGCGGG	-
1	MA0146.2	-7	0.000373524	0.314134	0.205246	14	GGCGGCGGCGGCCGCGGCGGCGGCGGCGGC	CAGGCCTCGGCCCC	-
1	MA0048.2	-12	0.00105538	0.887572	0.211288	10	GGCGGCGGCGGCCGCGGCGGCGGCGGCGGC	CGCAGCTGCG	+
1	MA0506.2	-12	0.00107515	0.904205	0.211288	15	GGCGGCGGCGGCCGCGGCGGCGGCGGCGGC	CGCGCAGGCGCAGGC	-
1	MA1961.1	-14	0.00108848	0.915408	0.211288	12	GGCGGCGGCGGCCGCGGCGGCGGCGGCGGC	GGGGGGCGGGGG	+
1	MA0131.2	-5	0.00119963	1.00889	0.211288	12	GGCGGCGGCGGCCGCGGCGGCGGCGGCGGC	CAACGTCCGCGG	+
1	MA0830.2	-2	0.00140991	1.18573	0.211288	13	GGCGGCGGCGGCCGCGGCGGCGGCGGCGGC	CGGCACCTGCCCC	+
1	MA0753.2	-13	0.00140991	1.18573	0.211288	13	GGCGGCGGCGGCCGCGGCGGCGGCGGCGGC	GTGGGGGGGGCGG	-
1	MA1513.1	-15	0.00259574	2.18302	0.288134	11	GGCGGCGGCGGCCGCGGCGGCGGCGGCGGC	GGGGGCGGGGC	-
1	MA1650.1	-7	0.00259645	2.18361	0.288134	12	GGCGGCGGCGGCCGCGGCGGCGGCGGCGGC	GGGTGCGCGGGG	-
1	MA1529.1	-8	0.00327976	2.75828	0.288134	18	GGCGGCGGCGGCCGCGGCGGCGGCGGCGGC	GGGCCGCAGCTGCGTCCC	+
1	MA0748.2	-14	0.00328695	2.76432	0.288134	11	GGCGGCGGCGGCCGCGGCGGCGGCGGCGGC	AGATGGCGGCG	+
1	MA1985.1	-1	0.00329983	2.77516	0.288134	15	GGCGGCGGCGGCCGCGGCGGCGGCGGCGGC	GGGGCGATGACCACT	+
1	MA1929.1	5	0.00346193	2.91148	0.288134	29	GGCGGCGGCGGCCGCGGCGGCGGCGGCGGC	TAGCGCCCCCTGGTGGCCACAGCTGGAACTGCAG	-
1	MA0746.2	-6	0.00358082	3.01147	0.288134	13	GGCGGCGGCGGCCGCGGCGGCGGCGGCGGC	GGTGGGCGTGGCC	-
1	MA1635.1	-12	0.00436977	3.67498	0.288134	10	GGCGGCGGCGGCCGCGGCGGCGGCGGCGGC	CGCAGCTGCG	+
1	MA1712.1	-2	0.00520724	4.37928	0.313957	18	GGCGGCGGCGGCCGCGGCGGCGGCGGCGGC	AGGCTCCGGGCCCCGGGG	+
1	MA0162.4	-14	0.00526038	4.42398	0.313957	14	GGCGGCGGCGGCCGCGGCGGCGGCGGCGGC	GGGCGTGGGCGTGG	-
1	MA0742.2	-13	0.00533275	4.48485	0.313957	9	GGCGGCGGCGGCCGCGGCGGCGGCGGCGGC	GGGGCGGGG	+
1	MA1511.2	-13	0.00562783	4.733	0.319904	9	GGCGGCGGCGGCCGCGGCGGCGGCGGCGGC	GGGGCGGGG	+
1	MA0079.5	-13	0.00593982	4.99539	0.326384	9	GGCGGCGGCGGCCGCGGCGGCGGCGGCGGC	GGGGCGGGG	+
1	MA0516.3	-13	0.00626955	5.2727	0.333389	9	GGCGGCGGCGGCCGCGGCGGCGGCGGCGGC	GGGGCGGGG	+
1	MA1596.1	-11	0.00651924	5.48268	0.333714	16	GGCGGCGGCGGCCGCGGCGGCGGCGGCGGC	CTCGGGAGGCTGAGGC	-
1	MA0814.2	0	0.00668053	5.61833	0.333714	14	GGCGGCGGCGGCCGCGGCGGCGGCGGCGGC	CCCGCCTCAGGCCC	-
1	MA0685.2	-13	0.00737127	6.19924	0.341337	9	GGCGGCGGCGGCCGCGGCGGCGGCGGCGGC	GGGGCGGGG	+
1	MA1976.1	4	0.00739603	6.22006	0.341337	23	GGCGGCGGCGGCCGCGGCGGCGGCGGCGGC	AGGGGGGCCCGGGGGCCTGTGCGAGTG	+
1	MA1723.1	-6	0.00745435	6.26911	0.341337	24	GGCGGCGGCGGCCGCGGCGGCGGCGGCGGC	GGTGGGCAGGGAGGAAGCAGAAGG	+
1	MA0740.2	-13	0.00865419	7.27817	0.375422	9	GGCGGCGGCGGCCGCGGCGGCGGCGGCGGC	GGGGCGGGG	+
1	MA1564.1	-6	0.00902121	7.58684	0.375837	12	GGCGGCGGCGGCCGCGGCGGCGGCGGCGGC	GGGGGGCGTGGC	-
1	MA0163.1	-6	0.00911974	7.6697	0.375837	14	GGCGGCGGCGGCCGCGGCGGCGGCGGCGGC	GGGGCCCAAGGGGG	+
1	MA1527.1	-7	0.0108643	9.13684	0.436811	17	GGCGGCGGCGGCCGCGGCGGCGGCGGCGGC	GTTGGCACGGTGCCAAC	+
# Tomtom (Motif Comparison Tool): Version 5.5.4 compiled on Sep 2 2023 at 01:30:01
# The format of this file is described at https://meme-suite.org/meme/doc/tomtom-output-format.html.
# tomtom -no-ssc -oc . --verbosity 1 -text -min-overlap 5 -mi 1 -dist pearson -evalue -thresh 10.0 /tmp/tmpfk9mkvqo /home2/ayh8/data/JASPAR/JASPAR2022_CORE_vertebrates_non-redundant_pfms_meme.txt
