## Supplementary Info. 3 for "Dissection of core promoter syntax through single nucleotide resolution modeling of transcription initiation": pos_patterns.pattern_16.tomtom.tsv

Query_ID	Target_ID	Optimal_offset	p-value	E-value	q-value	Overlap	Query_consensus	Target_consensus	Orientation
1	MA0108.2	1	0.00154396	1.29847	1	6	TATAAA	GTATAAAAGGCGGGG	+
1	MA1978.1	5	0.00282105	2.3725	1	6	TATAAA	ATAAATATAAATGGACTAATT	+
1	MA0660.1	2	0.00296038	2.48968	1	6	TATAAA	GCTATAAATAGC	+
1	MA0773.1	2	0.00296038	2.48968	1	6	TATAAA	ACTATAAATAGA	+
1	MA0040.1	0	0.00512491	4.31005	1	6	TATAAA	AATAAACAATA	-
1	MA1606.1	1	0.00760488	6.3957	1	6	TATAAA	ATGTAAACAAA	+
1	MA1943.1	8	0.0088751	7.46396	1	6	TATAAA	ACCGGAAACATAAAC	+
1	MA1125.1	0	0.0097069	8.16351	1	6	TATAAA	TTTAAAAAAAAA	+
# Tomtom (Motif Comparison Tool): Version 5.5.4 compiled on Sep 2 2023 at 01:30:01
# The format of this file is described at https://meme-suite.org/meme/doc/tomtom-output-format.html.
# tomtom -no-ssc -oc . --verbosity 1 -text -min-overlap 5 -mi 1 -dist pearson -evalue -thresh 10.0 /tmp/tmp28zar_wk /home2/ayh8/data/JASPAR/JASPAR2022_CORE_vertebrates_non-redundant_pfms_meme.txt
