## Supplementary Info. 3 for "Dissection of core promoter syntax through single nucleotide resolution modeling of transcription initiation": pos_patterns.pattern_17.tomtom.tsv

Query_ID	Target_ID	Optimal_offset	p-value	E-value	q-value	Overlap	Query_consensus	Target_consensus	Orientation
1	MA0527.1	1	1.95122e-07	0.000164098	0.000328196	8	TCTCGCGA	CTCTCGCGAGATCTG	+
1	MA0749.1	2	0.000914433	0.769038	0.512692	8	TCTCGCGA	TATGTCGCGATAG	-
1	MA1933.1	0	0.00690272	5.80519	0.911489	8	TCTCGCGA	TCACGCCACTTCCGGT	-
1	MA0831.3	1	0.00702886	5.91127	0.911489	8	TCTCGCGA	GTCACGTGAC	+
1	MA0663.1	1	0.00702886	5.91127	0.911489	8	TCTCGCGA	ATCACGTGAT	-
1	MA1592.1	9	0.00781517	6.57256	0.911489	7	TCTCGCGA	GGTATGAGTTCTCGCT	+
1	MA0664.1	1	0.00860709	7.23856	0.911489	8	TCTCGCGA	ATCACGTGAT	+
1	MA0692.1	1	0.00860709	7.23856	0.911489	8	TCTCGCGA	GTCACGTGAT	-
1	MA0865.2	1	0.00885075	7.44348	0.911489	8	TCTCGCGA	TTCCCGCCAAAA	+
1	MA0636.1	1	0.00919096	7.7296	0.911489	8	TCTCGCGA	GTCACGTGAC	+
1	MA0860.1	5	0.0101667	8.55021	0.911489	8	TCTCGCGA	TGACCTTTCGTGACCTT	-
1	MA0526.4	2	0.0102962	8.65915	0.911489	8	TCTCGCGA	GGTCACGTGACC	+
# Tomtom (Motif Comparison Tool): Version 5.5.4 compiled on Sep 2 2023 at 01:30:01
# The format of this file is described at https://meme-suite.org/meme/doc/tomtom-output-format.html.
# tomtom -no-ssc -oc . --verbosity 1 -text -min-overlap 5 -mi 1 -dist pearson -evalue -thresh 10.0 /tmp/tmpe0o_6kb1 /home2/ayh8/data/JASPAR/JASPAR2022_CORE_vertebrates_non-redundant_pfms_meme.txt
