## Supplementary Info. 3 for "Dissection of core promoter syntax through single nucleotide resolution modeling of transcription initiation": pos_patterns.pattern_18.tomtom.tsv

Query_ID	Target_ID	Optimal_offset	p-value	E-value	q-value	Overlap	Query_consensus	Target_consensus	Orientation
1	MA0506.2	0	9.23308e-06	0.00776502	0.0155153	15	GCGCGCGCGCGCGCG	GCCTGCGCCTGCGCG	+
1	MA1650.1	0	0.000256334	0.215577	0.149831	12	GCGCGCGCGCGCGCG	CCCCGCGCACCC	+
1	MA1560.1	-5	0.00130269	1.09556	0.407412	10	GCGCGCGCGCGCGCG	CGCACGTGCA	+
1	MA0632.2	0	0.00219043	1.84216	0.491256	10	GCGCGCGCGCGCGCG	TCACGCGCAC	+
1	MA0162.4	0	0.00240252	2.02052	0.491256	14	GCGCGCGCGCGCGCG	CCACGCCCACGCCC	+
1	MA1106.1	0	0.0112865	9.49197	0.99905	10	GCGCGCGCGCGCGCG	GGGCACGTAC	-
1	MA1099.2	1	0.0112865	9.49197	0.99905	9	GCGCGCGCGCGCGCG	GGCACGTGGC	+
# Tomtom (Motif Comparison Tool): Version 5.5.4 compiled on Sep 2 2023 at 01:30:01
# The format of this file is described at https://meme-suite.org/meme/doc/tomtom-output-format.html.
# tomtom -no-ssc -oc . --verbosity 1 -text -min-overlap 5 -mi 1 -dist pearson -evalue -thresh 10.0 /tmp/tmp8zv8zbij /home2/ayh8/data/JASPAR/JASPAR2022_CORE_vertebrates_non-redundant_pfms_meme.txt
