## Supplementary Info. 3 for "Dissection of core promoter syntax through single nucleotide resolution modeling of transcription initiation": pos_patterns.pattern_19.tomtom.tsv

Query_ID	Target_ID	Optimal_offset	p-value	E-value	q-value	Overlap	Query_consensus	Target_consensus	Orientation
1	MA0506.2	1	0.000421405	0.354402	0.356817	14	GCGCGCGCGCCGCCG	CGCGCAGGCGCAGGC	-
1	MA1650.1	0	0.000431229	0.362664	0.356817	12	GCGCGCGCGCCGCCG	GGGTGCGCGGGG	-
1	MA1713.1	0	0.00157434	1.32402	0.542092	14	GCGCGCGCGCCGCCG	CCCGCCGCTCCCCC	+
1	MA1099.2	-1	0.00211479	1.77854	0.542092	10	GCGCGCGCGCCGCCG	GCCACGTGCC	-
1	MA1961.1	-3	0.00213478	1.79535	0.542092	12	GCGCGCGCGCCGCCG	CCCCCGCCCCCC	-
1	MA0632.2	0	0.00266835	2.24408	0.542092	10	GCGCGCGCGCCGCCG	GTGCGCGTGA	-
1	MA0616.2	-1	0.00509509	4.28497	0.709829	10	GCGCGCGCGCCGCCG	GGCACGTGCC	-
1	MA1513.1	-3	0.00559056	4.70166	0.718944	11	GCGCGCGCGCCGCCG	GCCCCGCCCCC	+
1	MA1560.1	1	0.0069205	5.82014	0.752115	9	GCGCGCGCGCCGCCG	TGCACGTGCG	-
1	MA1102.2	-2	0.00737045	6.19855	0.752115	12	GCGCGCGCGCCGCCG	GCGCCCCCTGCT	-
1	MA0162.4	2	0.00770491	6.47983	0.752115	12	GCGCGCGCGCCGCCG	CCACGCCCACGCCC	+
1	MA1648.1	-1	0.00809793	6.81036	0.752115	11	GCGCGCGCGCCGCCG	CGCACCTGCCG	+
1	MA0471.2	-1	0.00988426	8.31266	0.76854	13	GCGCGCGCGCCGCCG	CCTTCCCGCCCCC	-
1	MA0821.2	-1	0.0104076	8.75278	0.76854	10	GCGCGCGCGCCGCCG	GGCACGTGCC	-
1	MA1982.1	0	0.0104653	8.80131	0.76854	15	GCGCGCGCGCCGCCG	GGGCTAGAGCGGCCC	+
1	MA1721.1	-1	0.0108371	9.11403	0.76854	14	GCGCGCGCGCCGCCG	CGCCGCTGCCGCTGCC	-
1	MA0147.3	0	0.011033	9.27878	0.76854	12	GCGCGCGCGCCGCCG	GGCCACGTGCCC	+
# Tomtom (Motif Comparison Tool): Version 5.5.4 compiled on Sep 2 2023 at 01:30:01
# The format of this file is described at https://meme-suite.org/meme/doc/tomtom-output-format.html.
# tomtom -no-ssc -oc . --verbosity 1 -text -min-overlap 5 -mi 1 -dist pearson -evalue -thresh 10.0 /tmp/tmpx07ky2gn /home2/ayh8/data/JASPAR/JASPAR2022_CORE_vertebrates_non-redundant_pfms_meme.txt
