## Supplementary Info. 3 for "Dissection of core promoter syntax through single nucleotide resolution modeling of transcription initiation": pos_patterns.pattern_20.tomtom.tsv

Query_ID	Target_ID	Optimal_offset	p-value	E-value	q-value	Overlap	Query_consensus	Target_consensus	Orientation
1	MA1982.1	-5	0.000317993	0.267432	0.376769	15	CGCGCCGGCGAGCGCGCCGCCG	GGGCTAGAGCGGCCC	+
1	MA1713.1	-7	0.000485189	0.408044	0.376769	14	CGCGCCGGCGAGCGCGCCGCCG	CCCGCCGCTCCCCC	+
1	MA1650.1	-5	0.00103849	0.87337	0.436531	12	CGCGCCGGCGAGCGCGCCGCCG	CCCCGCGCACCC	+
1	MA0506.2	0	0.00217405	1.82837	0.704171	15	CGCGCCGGCGAGCGCGCCGCCG	CGCGCAGGCGCAGGC	-
1	MA1976.1	4	0.00353921	2.97648	0.84186	22	CGCGCCGGCGAGCGCGCCGCCG	CCCTCGCACAGGCCCCCGGGCCCCCCT	-
1	MA0146.2	-3	0.0040055	3.36863	0.84186	14	CGCGCCGGCGAGCGCGCCGCCG	GGGGCCGAGGCCTG	+
1	MA0147.3	-9	0.00494043	4.1549	0.853139	12	CGCGCCGGCGAGCGCGCCGCCG	GGGCACGTGGCC	-
1	MA1721.1	-5	0.00507396	4.2672	0.853139	16	CGCGCCGGCGAGCGCGCCGCCG	CGCCGCTGCCGCTGCC	-
1	MA1727.1	-1	0.00853443	7.17745	0.999647	15	CGCGCCGGCGAGCGCGCCGCCG	TTGGCGCCCAATGTG	-
1	MA1712.1	1	0.0104111	8.75573	0.999647	17	CGCGCCGGCGAGCGCGCCGCCG	CCCCGGGGCCCGGAGCCT	-
1	MA0597.2	-1	0.0118839	9.99436	0.999647	12	CGCGCCGGCGAGCGCGCCGCCG	GCGCAGGGCAGG	+
# Tomtom (Motif Comparison Tool): Version 5.5.4 compiled on Sep 2 2023 at 01:30:01
# The format of this file is described at https://meme-suite.org/meme/doc/tomtom-output-format.html.
# tomtom -no-ssc -oc . --verbosity 1 -text -min-overlap 5 -mi 1 -dist pearson -evalue -thresh 10.0 /tmp/tmplp8kkwkk /home2/ayh8/data/JASPAR/JASPAR2022_CORE_vertebrates_non-redundant_pfms_meme.txt
