## Supplementary Info. 3 for "Dissection of core promoter syntax through single nucleotide resolution modeling of transcription initiation": pos_patterns.pattern_21.tomtom.tsv

Query_ID	Target_ID	Optimal_offset	p-value	E-value	q-value	Overlap	Query_consensus	Target_consensus	Orientation
1	MA1650.1	-5	0.000174848	0.147047	0.231004	12	GCCGGCGCCGCGCGCGCCGCCGC	CCCCGCGCACCC	+
1	MA1721.1	-5	0.000277148	0.233081	0.231004	16	GCCGGCGCCGCGCGCGCCGCCGC	CGCCGCTGCCGCTGCC	-
1	MA1713.1	0	0.00107255	0.902012	0.500912	14	GCCGGCGCCGCGCGCGCCGCCGC	GGGGGAGCGGCGGG	-
1	MA0162.4	-5	0.00171996	1.44649	0.500912	14	GCCGGCGCCGCGCGCGCCGCCGC	CCACGCCCACGCCC	+
1	MA1982.1	-4	0.00200279	1.68434	0.500912	15	GCCGGCGCCGCGCGCGCCGCCGC	GGGCCGCTCTAGCCC	-
1	MA1513.1	-13	0.00225921	1.89999	0.500912	10	GCCGGCGCCGCGCGCGCCGCCGC	GCCCCGCCCCC	+
1	MA0506.2	-9	0.00389207	3.27323	0.639217	14	GCCGGCGCCGCGCGCGCCGCCGC	GCCTGCGCCTGCGCG	+
1	MA0079.5	-14	0.00495748	4.16924	0.639217	9	GCCGGCGCCGCGCGCGCCGCCGC	CCCCGCCCC	-
1	MA1511.2	-14	0.00549107	4.61799	0.639217	9	GCCGGCGCCGCGCGCGCCGCCGC	CCCCGCCCC	-
1	MA0746.2	-5	0.00571696	4.80796	0.639217	13	GCCGGCGCCGCGCGCGCCGCCGC	GGCCACGCCCACC	+
1	MA0742.2	-14	0.00577844	4.85967	0.639217	9	GCCGGCGCCGCGCGCGCCGCCGC	CCCCGCCCC	-
1	MA0146.2	-7	0.00649005	5.45813	0.639217	14	GCCGGCGCCGCGCGCGCCGCCGC	CAGGCCTCGGCCCC	-
1	MA0131.2	-7	0.00662234	5.56938	0.639217	12	GCCGGCGCCGCGCGCGCCGCCGC	CCGCGGACGTTG	-
1	MA0516.3	-14	0.0067313	5.66103	0.639217	9	GCCGGCGCCGCGCGCGCCGCCGC	CCCCGCCCC	-
1	MA1961.1	-10	0.00690212	5.80468	0.639217	12	GCCGGCGCCGCGCGCGCCGCCGC	CCCCCGCCCCCC	-
1	MA1985.1	-1	0.00734558	6.17764	0.644482	15	GCCGGCGCCGCGCGCGCCGCCGC	GGGGCGATGACCACT	+
1	MA0685.2	-14	0.0086629	7.2855	0.652599	9	GCCGGCGCCGCGCGCGCCGCCGC	CCCCGCCCC	-
1	MA1522.1	-12	0.00958758	8.06315	0.652599	11	GCCGGCGCCGCGCGCGCCGCCGC	CGCCCCTCCCC	+
1	MA0147.3	-9	0.00994612	8.36468	0.652599	12	GCCGGCGCCGCGCGCGCCGCCGC	GGGCACGTGGCC	-
1	MA0597.2	-4	0.0103515	8.7056	0.652599	12	GCCGGCGCCGCGCGCGCCGCCGC	GCGCAGGGCAGG	+
1	MA0753.2	-7	0.010376	8.72623	0.652599	13	GCCGGCGCCGCGCGCGCCGCCGC	CCGCCCCCCCCAC	+
1	MA1712.1	1	0.0105069	8.83631	0.652599	17	GCCGGCGCCGCGCGCGCCGCCGC	CCCCGGGGCCCGGAGCCT	-
1	MA0740.2	-14	0.0105699	8.88931	0.652599	9	GCCGGCGCCGCGCGCGCCGCCGC	CCCCGCCCC	-
1	MA1527.1	0	0.0112197	9.43574	0.667975	17	GCCGGCGCCGCGCGCGCCGCCGC	GTTGGCACCGTGCCAAC	-
# Tomtom (Motif Comparison Tool): Version 5.5.4 compiled on Sep 2 2023 at 01:30:01
# The format of this file is described at https://meme-suite.org/meme/doc/tomtom-output-format.html.
# tomtom -no-ssc -oc . --verbosity 1 -text -min-overlap 5 -mi 1 -dist pearson -evalue -thresh 10.0 /tmp/tmppgep56d9 /home2/ayh8/data/JASPAR/JASPAR2022_CORE_vertebrates_non-redundant_pfms_meme.txt
