## Supplementary Info. 3 for "Dissection of core promoter syntax through single nucleotide resolution modeling of transcription initiation": pos_patterns.pattern_22.tomtom.tsv

Query_ID	Target_ID	Optimal_offset	p-value	E-value	q-value	Overlap	Query_consensus	Target_consensus	Orientation
1	MA0627.2	3	3.55001e-06	0.00298555	0.00450321	8	ATGCAAAT	AATATGCAAATAA	+
1	MA1115.1	2	5.38545e-06	0.00452916	0.00450321	8	ATGCAAAT	ATATGCAAATT	+
1	MA0507.2	3	9.42452e-06	0.00792602	0.00525373	8	ATGCAAAT	AATATGCAAATTAG	+
1	MA0792.1	1	1.56071e-05	0.0131255	0.00540111	8	ATGCAAAT	TATGCAAAT	+
1	MA0142.1	7	1.669e-05	0.0140363	0.00540111	8	ATGCAAAT	CTTTGTTATGCAAAT	+
1	MA0789.1	1	1.93778e-05	0.0162967	0.00540111	8	ATGCAAAT	TATGCAAAT	+
1	MA0785.1	3	3.45439e-05	0.0290514	0.00825284	8	ATGCAAAT	AATATGCAAATT	+
1	MA0784.2	3	6.21781e-05	0.0522918	0.011556	8	ATGCAAAT	ATTATGCAAATTAGCT	-
1	MA0786.1	2	6.37092e-05	0.0535795	0.011556	8	ATGCAAAT	TTATGCAAATTA	+
1	MA0787.1	2	6.91001e-05	0.0581132	0.011556	8	ATGCAAAT	TTATGCAAATTA	+
1	MA1962.1	8	7.80329e-05	0.0656256	0.0118636	8	ATGCAAAT	CCATTGTTATGCAAATT	-
1	MA0788.1	3	0.000127979	0.107631	0.0178356	8	ATGCAAAT	ATTATGCTAATTT	+
1	MA0619.1	1	0.00166672	1.40172	0.204144	8	ATGCAAAT	AATTCAAAT	-
1	MA0845.1	1	0.00170897	1.43725	0.204144	8	ATGCAAAT	TATGTAAATAT	+
1	MA0041.2	1	0.00393747	3.31141	0.433389	8	ATGCAAAT	AAAGTAAATAAACAAT	+
1	MA0885.2	0	0.00438417	3.68709	0.433389	8	ATGCAAAT	AAGCAATTAGCA	+
1	MA0032.2	1	0.00440551	3.70503	0.433389	8	ATGCAAAT	TATGTAAATAT	+
1	MA1476.2	0	0.00498892	4.19569	0.463516	8	ATGCAAAT	AAGCAATTAGCA	+
1	MA0730.1	5	0.00886701	7.45716	0.780466	8	ATGCAAAT	AGGTCATGCAAAGGTCA	+
# Tomtom (Motif Comparison Tool): Version 5.5.4 compiled on Sep 2 2023 at 01:30:01
# The format of this file is described at https://meme-suite.org/meme/doc/tomtom-output-format.html.
# tomtom -no-ssc -oc . --verbosity 1 -text -min-overlap 5 -mi 1 -dist pearson -evalue -thresh 10.0 /tmp/tmp5bcpbkdp /home2/ayh8/data/JASPAR/JASPAR2022_CORE_vertebrates_non-redundant_pfms_meme.txt
