## Supplementary Info. 3 for "Dissection of core promoter syntax through single nucleotide resolution modeling of transcription initiation": pos_patterns.pattern_23.tomtom.tsv

Query_ID	Target_ID	Optimal_offset	p-value	E-value	q-value	Overlap	Query_consensus	Target_consensus	Orientation
1	MA1713.1	-3	7.85025e-05	0.0660206	0.132041	14	GCGCGCGCCGCGCGCGG	CCCGCCGCTCCCCC	+
1	MA1650.1	-5	0.000595963	0.501205	0.501205	12	GCGCGCGCCGCGCGCGG	CCCCGCGCACCC	+
1	MA1099.2	1	0.00180451	1.51759	0.717328	9	GCGCGCGCCGCGCGCGG	GGCACGTGGC	+
1	MA0146.2	-3	0.00255884	2.15198	0.717328	14	GCGCGCGCCGCGCGCGG	GGGGCCGAGGCCTG	+
1	MA1982.1	-4	0.00492369	4.14082	0.825978	13	GCGCGCGCCGCGCGCGG	GGGCCGCTCTAGCCC	-
1	MA1513.1	-4	0.00606967	5.10459	0.825978	11	GCGCGCGCCGCGCGCGG	GCCCCGCCCCC	+
1	MA1102.2	0	0.00614625	5.169	0.825978	12	GCGCGCGCCGCGCGCGG	GCGCCCCCTGCT	-
1	MA0147.3	-5	0.00756779	6.36451	0.825978	12	GCGCGCGCCGCGCGCGG	GGCCACGTGCCC	+
1	MA1584.1	-4	0.00822456	6.91686	0.825978	13	GCGCGCGCCGCGCGCGG	GCACAGCGGGGGGTCG	-
1	MA0616.2	1	0.00897171	7.54521	0.825978	9	GCGCGCGCCGCGCGCGG	GGCACGTGCC	+
1	MA0632.2	0	0.0107611	9.05006	0.825978	10	GCGCGCGCCGCGCGCGG	TCACGCGCAC	+
1	MA0822.1	2	0.0108945	9.1623	0.825978	10	GCGCGCGCCGCGCGCGG	TGGCACGTGCCA	-
1	MA1961.1	-4	0.0113376	9.53488	0.825978	12	GCGCGCGCCGCGCGCGG	CCCCCGCCCCCC	-
1	MA0751.1	-4	0.0114069	9.5932	0.825978	13	GCGCGCGCCGCGCGCGG	GCACAGCGGGGGGTC	-
1	MA1527.1	0	0.0115619	9.72359	0.825978	17	GCGCGCGCCGCGCGCGG	GTTGGCACCGTGCCAAC	-
1	MA0814.2	-3	0.01159	9.74718	0.825978	14	GCGCGCGCCGCGCGCGG	CCCGCCTCAGGCCC	-
# Tomtom (Motif Comparison Tool): Version 5.5.4 compiled on Sep 2 2023 at 01:30:01
# The format of this file is described at https://meme-suite.org/meme/doc/tomtom-output-format.html.
# tomtom -no-ssc -oc . --verbosity 1 -text -min-overlap 5 -mi 1 -dist pearson -evalue -thresh 10.0 /tmp/tmpl2pfjikx /home2/ayh8/data/JASPAR/JASPAR2022_CORE_vertebrates_non-redundant_pfms_meme.txt
