## Supplementary Info. 3 for "Dissection of core promoter syntax through single nucleotide resolution modeling of transcription initiation": pos_patterns.pattern_24.tomtom.tsv

Query_ID	Target_ID	Optimal_offset	p-value	E-value	q-value	Overlap	Query_consensus	Target_consensus	Orientation
1	MA1721.1	-6	9.63791e-05	0.0810549	0.156253	16	CGCGCGCGCCGCCGCCGGCGCG	CGCCGCTGCCGCTGCC	-
1	MA0506.2	-4	0.000188465	0.158499	0.156253	15	CGCGCGCGCCGCCGCCGGCGCG	CGCGCAGGCGCAGGC	-
1	MA1713.1	-4	0.000446544	0.375543	0.185111	14	CGCGCGCGCCGCCGCCGGCGCG	CCCGCCGCTCCCCC	+
1	MA1513.1	-5	0.000613803	0.516209	0.203557	11	CGCGCGCGCCGCCGCCGGCGCG	GCCCCGCCCCC	+
1	MA0146.2	-4	0.000919139	0.772996	0.222359	14	CGCGCGCGCCGCCGCCGGCGCG	GGGGCCGAGGCCTG	+
1	MA1650.1	-1	0.000938695	0.789443	0.222359	12	CGCGCGCGCCGCCGCCGGCGCG	GGGTGCGCGGGG	-
1	MA1961.1	-5	0.00114059	0.959235	0.2259	12	CGCGCGCGCCGCCGCCGGCGCG	CCCCCGCCCCCC	-
1	MA1099.2	0	0.00136235	1.14574	0.2259	10	CGCGCGCGCCGCCGCCGGCGCG	GCCACGTGCC	-
1	MA0753.2	-8	0.00403991	3.39756	0.486973	13	CGCGCGCGCCGCCGCCGGCGCG	CCGCCCCCCCCAC	+
1	MA0616.2	0	0.00522771	4.3965	0.486973	10	CGCGCGCGCCGCCGCCGGCGCG	GGCACGTGCC	-
1	MA1102.2	-1	0.00533786	4.48914	0.486973	12	CGCGCGCGCCGCCGCCGGCGCG	GCGCCCCCTGCT	-
1	MA0814.2	-7	0.00562167	4.72782	0.486973	14	CGCGCGCGCCGCCGCCGGCGCG	CCCGCCTCAGGCCC	-
1	MA1569.1	-9	0.00618527	5.20181	0.486973	11	CGCGCGCGCCGCCGCCGGCGCG	CGCCTGAGGCG	-
1	MA0039.4	-4	0.00656995	5.52533	0.486973	12	CGCGCGCGCCGCCGCCGGCGCG	CGCCCCACCCCC	+
1	MA1712.1	1	0.00697556	5.86645	0.486973	17	CGCGCGCGCCGCCGCCGGCGCG	AGGCTCCGGGCCCCGGGG	+
1	MA1976.1	0	0.00817702	6.87687	0.486973	22	CGCGCGCGCCGCCGCCGGCGCG	CCCTCGCACAGGCCCCCGGGCCCCCCT	-
1	MA1985.1	0	0.00925738	7.78546	0.486973	15	CGCGCGCGCCGCCGCCGGCGCG	AGTGGTCATCGCCCC	-
1	MA1596.1	-4	0.00948694	7.97852	0.486973	16	CGCGCGCGCCGCCGCCGGCGCG	GCCTCAGCCTCCCGAG	+
1	MA0821.2	0	0.00973657	8.18846	0.486973	10	CGCGCGCGCCGCCGCCGGCGCG	GGCACGTGCC	+
1	MA1648.1	0	0.00985685	8.28961	0.486973	11	CGCGCGCGCCGCCGCCGGCGCG	CGCACCTGCCG	+
1	MA0822.1	1	0.00991094	8.3351	0.486973	11	CGCGCGCGCCGCCGCCGGCGCG	TGGCACGTGCCA	-
1	MA0742.2	-6	0.0100174	8.42465	0.486973	9	CGCGCGCGCCGCCGCCGGCGCG	CCCCGCCCC	-
1	MA0748.2	-6	0.0102667	8.63428	0.486973	11	CGCGCGCGCCGCCGCCGGCGCG	CGCCGCCATCT	-
1	MA0162.4	-3	0.0103089	8.66978	0.486973	14	CGCGCGCGCCGCCGCCGGCGCG	CCACGCCCACGCCC	+
1	MA0741.1	-5	0.0106912	8.99129	0.486973	11	CGCGCGCGCCGCCGCCGGCGCG	GCCACGCCCCC	+
1	MA1653.1	-4	0.0107483	9.03933	0.486973	12	CGCGCGCGCCGCCGCCGGCGCG	CCCCCCTCCCCC	+
1	MA0079.5	-6	0.0109648	9.22142	0.486973	9	CGCGCGCGCCGCCGCCGGCGCG	CCCCGCCCC	-
1	MA1511.2	-6	0.0109648	9.22142	0.486973	9	CGCGCGCGCCGCCGCCGGCGCG	CCCCGCCCC	-
1	MA0048.2	-6	0.0111599	9.38549	0.486973	10	CGCGCGCGCCGCCGCCGGCGCG	CGCAGCTGCG	+
# Tomtom (Motif Comparison Tool): Version 5.5.4 compiled on Sep 2 2023 at 01:30:01
# The format of this file is described at https://meme-suite.org/meme/doc/tomtom-output-format.html.
# tomtom -no-ssc -oc . --verbosity 1 -text -min-overlap 5 -mi 1 -dist pearson -evalue -thresh 10.0 /tmp/tmpwxa9y0dk /home2/ayh8/data/JASPAR/JASPAR2022_CORE_vertebrates_non-redundant_pfms_meme.txt
