## Supplementary Info. 3 for "Dissection of core promoter syntax through single nucleotide resolution modeling of transcription initiation": pos_patterns.pattern_25.tomtom.tsv

Query_ID	Target_ID	Optimal_offset	p-value	E-value	q-value	Overlap	Query_consensus	Target_consensus	Orientation
1	MA1513.1	-13	0.000394697	0.33194	0.247833	11	CCGCCGGCGCCGCGCGCCGCCGCC	GCCCCGCCCCC	+
1	MA1713.1	-7	0.000406605	0.341955	0.247833	14	CCGCCGGCGCCGCGCGCCGCCGCC	GGGGGAGCGGCGGG	-
1	MA1099.2	-8	0.000597115	0.502174	0.247833	10	CCGCCGGCGCCGCGCGCCGCCGCC	GCCACGTGCC	-
1	MA1650.1	-7	0.000817319	0.687366	0.271383	12	CCGCCGGCGCCGCGCGCCGCCGCC	CCCCGCGCACCC	+
1	MA1712.1	-1	0.00171048	1.43851	0.47329	18	CCGCCGGCGCCGCGCGCCGCCGCC	CCCCGGGGCCCGGAGCCT	-
1	MA0506.2	-9	0.00209418	1.76121	0.485575	15	CCGCCGGCGCCGCGCGCCGCCGCC	GCCTGCGCCTGCGCG	+
1	MA1584.1	-6	0.00295684	2.4867	0.534662	16	CCGCCGGCGCCGCGCGCCGCCGCC	GCACAGCGGGGGGTCG	-
1	MA0814.2	-5	0.00334127	2.81001	0.534662	14	CCGCCGGCGCCGCGCGCCGCCGCC	CCCGCCTCAGGCCC	-
1	MA0147.3	-7	0.00428835	3.6065	0.534662	12	CCGCCGGCGCCGCGCGCCGCCGCC	GGCCACGTGCCC	+
1	MA1961.1	-13	0.0048515	4.08011	0.534662	11	CCGCCGGCGCCGCGCGCCGCCGCC	CCCCCGCCCCCC	-
1	MA0146.2	-5	0.00497867	4.18706	0.534662	14	CCGCCGGCGCCGCGCGCCGCCGCC	GGGGCCGAGGCCTG	+
1	MA0748.2	-14	0.0051062	4.29432	0.534662	10	CCGCCGGCGCCGCGCGCCGCCGCC	CGCCGCCATCT	-
1	MA0822.1	-7	0.00582329	4.89738	0.534662	12	CCGCCGGCGCCGCGCGCCGCCGCC	TGGCACGTGCCA	+
1	MA1945.1	-9	0.00598511	5.03348	0.534662	15	CCGCCGGCGCCGCGCGCCGCCGCC	CCACCTGCTTCCGCC	-
1	MA0830.2	-6	0.00631582	5.3116	0.534662	13	CCGCCGGCGCCGCGCGCCGCCGCC	GGGGCAGGTGCCG	-
1	MA1985.1	-3	0.00701609	5.90054	0.534662	15	CCGCCGGCGCCGCGCGCCGCCGCC	GGGGCGATGACCACT	+
1	MA1102.2	-6	0.0078459	6.5984	0.566339	12	CCGCCGGCGCCGCGCGCCGCCGCC	GCGCCCCCTGCT	-
1	MA1982.1	-7	0.00864604	7.27132	0.582912	15	CCGCCGGCGCCGCGCGCCGCCGCC	GGGCTAGAGCGGCCC	+
1	MA0741.1	-13	0.00906889	7.62694	0.582912	11	CCGCCGGCGCCGCGCGCCGCCGCC	GCCACGCCCCC	+
1	MA0079.5	-9	0.00928262	7.80668	0.582912	9	CCGCCGGCGCCGCGCGCCGCCGCC	CCCCGCCCC	-
1	MA0751.1	-6	0.00958572	8.06159	0.582912	15	CCGCCGGCGCCGCGCGCCGCCGCC	GCACAGCGGGGGGTC	-
1	MA0821.2	-8	0.0113985	9.58613	0.582912	10	CCGCCGGCGCCGCGCGCCGCCGCC	GGCACGTGCC	+
1	MA0616.2	-8	0.0113985	9.58613	0.582912	10	CCGCCGGCGCCGCGCGCCGCCGCC	GGCACGTGCC	-
1	MA0742.2	-9	0.0115151	9.68417	0.582912	9	CCGCCGGCGCCGCGCGCCGCCGCC	CCCCGCCCC	-
# Tomtom (Motif Comparison Tool): Version 5.5.4 compiled on Sep 2 2023 at 01:30:01
# The format of this file is described at https://meme-suite.org/meme/doc/tomtom-output-format.html.
# tomtom -no-ssc -oc . --verbosity 1 -text -min-overlap 5 -mi 1 -dist pearson -evalue -thresh 10.0 /tmp/tmpzb5q_xk0 /home2/ayh8/data/JASPAR/JASPAR2022_CORE_vertebrates_non-redundant_pfms_meme.txt
