## Supplementary Info. 3 for "Dissection of core promoter syntax through single nucleotide resolution modeling of transcription initiation": pos_patterns.pattern_26.tomtom.tsv

Query_ID	Target_ID	Optimal_offset	p-value	E-value	q-value	Overlap	Query_consensus	Target_consensus	Orientation
1	MA1713.1	-6	0.000681825	0.573415	0.430733	14	GCGCGCGCCGCCGCGCGGCGC	CCCGCCGCTCCCCC	+
1	MA0506.2	-3	0.000783174	0.658649	0.430733	15	GCGCGCGCCGCCGCGCGGCGC	CGCGCAGGCGCAGGC	-
1	MA1584.1	-4	0.00121414	1.0211	0.430733	16	GCGCGCGCCGCCGCGCGGCGC	GCACAGCGGGGGGTCG	-
1	MA0814.2	-3	0.0017294	1.45442	0.430733	14	GCGCGCGCCGCCGCGCGGCGC	CCCGCCTCAGGCCC	-
1	MA1650.1	0	0.00199528	1.67803	0.430733	12	GCGCGCGCCGCCGCGCGGCGC	CCCCGCGCACCC	+
1	MA1102.2	-4	0.00242791	2.04187	0.448782	12	GCGCGCGCCGCCGCGCGGCGC	GCGCCCCCTGCT	-
1	MA1961.1	-4	0.00314472	2.64471	0.465173	12	GCGCGCGCCGCCGCGCGGCGC	CCCCCGCCCCCC	-
1	MA1513.1	-4	0.0032026	2.69339	0.465173	11	GCGCGCGCCGCCGCGCGGCGC	GCCCCGCCCCC	+
1	MA1711.1	-4	0.00338644	2.848	0.465173	17	GCGCGCGCCGCCGCGCGGCGC	CCGCTTCACCACGGCAC	+
1	MA0751.1	-4	0.00391468	3.29225	0.465173	15	GCGCGCGCCGCCGCGCGGCGC	GCACAGCGGGGGGTC	-
1	MA0597.2	-7	0.00489341	4.11535	0.516093	12	GCGCGCGCCGCCGCGCGGCGC	GCGCAGGGCAGG	+
1	MA0162.4	-2	0.00523197	4.40009	0.516093	14	GCGCGCGCCGCCGCGCGGCGC	CCACGCCCACGCCC	+
1	MA1976.1	5	0.00640013	5.38251	0.516093	21	GCGCGCGCCGCCGCGCGGCGC	CCCTCGCACAGGCCCCCGGGCCCCCCT	-
1	MA0810.1	-5	0.0066408	5.58491	0.516093	12	GCGCGCGCCGCCGCGCGGCGC	TGCCCCCGGGCA	+
1	MA1099.2	1	0.00689942	5.80241	0.516093	9	GCGCGCGCCGCCGCGCGGCGC	GCCACGTGCC	-
1	MA1712.1	-2	0.00712571	5.99272	0.516093	18	GCGCGCGCCGCCGCGCGGCGC	CCCCGGGGCCCGGAGCCT	-
1	MA1635.1	-5	0.00788235	6.62906	0.516093	10	GCGCGCGCCGCCGCGCGGCGC	CGCAGCTGCG	+
1	MA1629.1	-3	0.00810767	6.81855	0.516093	14	GCGCGCGCCGCCGCGCGGCGC	CTCACAGCAGGGGG	+
1	MA0048.2	-5	0.00842244	7.08327	0.516093	10	GCGCGCGCCGCCGCGCGGCGC	CGCAGCTGCG	+
1	MA0139.1	-4	0.00855405	7.19396	0.516093	17	GCGCGCGCCGCCGCGCGGCGC	TGGCCACCAGGGGGCGCTA	+
1	MA0104.4	-8	0.0100223	8.42879	0.537841	12	GCGCGCGCCGCCGCGCGGCGC	GGCCACGTGGCC	+
# Tomtom (Motif Comparison Tool): Version 5.5.4 compiled on Sep 2 2023 at 01:30:01
# The format of this file is described at https://meme-suite.org/meme/doc/tomtom-output-format.html.
# tomtom -no-ssc -oc . --verbosity 1 -text -min-overlap 5 -mi 1 -dist pearson -evalue -thresh 10.0 /tmp/tmpd7iwvhjc /home2/ayh8/data/JASPAR/JASPAR2022_CORE_vertebrates_non-redundant_pfms_meme.txt
