## Supplementary Info. 3 for "Dissection of core promoter syntax through single nucleotide resolution modeling of transcription initiation": pos_patterns.pattern_28.tomtom.tsv

Query_ID	Target_ID	Optimal_offset	p-value	E-value	q-value	Overlap	Query_consensus	Target_consensus	Orientation
1	MA0081.2	0	2.89966e-06	0.00243861	0.0048102	10	TTTCACTTCC	TTTCACTTCCTCTTTT	+
1	MA0080.6	0	5.42526e-05	0.0456264	0.0449994	10	TTTCACTTCC	TTCCACTTCCTCTTTTT	-
1	MA0640.2	0	0.000141674	0.119148	0.0779886	10	TTTCACTTCC	TTCCACTTCCTGGT	+
1	MA0051.1	7	0.000266952	0.224507	0.0779886	10	TTTCACTTCC	GTTTTGCTTTCACTTTCC	-
1	MA0761.2	-1	0.000267881	0.225288	0.0779886	9	TTTCACTTCC	TTCACTTCCTGTTT	-
1	MA0772.1	2	0.000282076	0.237226	0.0779886	10	TTTCACTTCC	ACTTTCGCTTTCGT	-
1	MA1652.1	1	0.000417018	0.350712	0.0981718	10	TTTCACTTCC	TTCTCACCTCCTCC	-
1	MA0050.3	2	0.000473436	0.39816	0.0981718	10	TTTCACTTCC	ACTTTCAGTTTCATT	-
1	MA0062.3	-1	0.000690884	0.581033	0.118893	9	TTTCACTTCC	CCCACTTCCTGTTT	+
1	MA0517.1	4	0.000716705	0.602749	0.118893	10	TTTCACTTCC	TCAGTTTCATTTTCC	+
1	MA0156.3	-2	0.00206571	1.73726	0.311525	8	TTTCACTTCC	TCACTTCCGGTT	-
1	MA0598.3	-1	0.00297476	2.50178	0.39355	9	TTTCACTTCC	CTCACTTCCTGTTTC	+
1	MA0136.3	-2	0.00309492	2.60282	0.39355	8	TTTCACTTCC	TCACTTCCTTCT	-
1	MA0473.3	-1	0.00338647	2.84802	0.39355	9	TTTCACTTCC	CCCACTTCCTGTTT	-
1	MA0474.3	-1	0.00424155	3.56715	0.39355	9	TTTCACTTCC	CCCACTTCCTGTTT	-
1	MA0802.1	0	0.00429309	3.61049	0.39355	10	TTTCACTTCC	TTTCACACCT	-
1	MA0759.2	-2	0.00476507	4.00742	0.39355	8	TTTCACTTCC	CCACTTCCGGT	-
1	MA0076.2	-2	0.00496293	4.17382	0.39355	8	TTTCACTTCC	CCACTTCCGGC	+
1	MA0763.1	-3	0.00506214	4.25726	0.39355	7	TTTCACTTCC	CACTTCCGGT	-
1	MA0764.3	-3	0.00534151	4.49221	0.39355	7	TTTCACTTCC	CACTTCCGGT	-
1	MA0690.2	0	0.0056305	4.73525	0.39355	10	TTTCACTTCC	TTTCACACCTT	+
1	MA0645.1	-3	0.00563112	4.73577	0.39355	7	TTTCACTTCC	CACTTCCGCT	-
1	MA0760.1	-3	0.00563112	4.73577	0.39355	7	TTTCACTTCC	CACTTCCGGT	-
1	MA1623.1	2	0.00590776	4.96842	0.39355	10	TTTCACTTCC	AGTTTCTGTTTCT	-
1	MA0028.2	-3	0.00593094	4.98792	0.39355	7	TTTCACTTCC	CACTTCCGGT	-
1	MA0652.1	2	0.00639313	5.37662	0.407902	10	TTTCACTTCC	AGTTTCGGTTTCGA	-
1	MA0688.1	0	0.0067734	5.69643	0.416159	10	TTTCACTTCC	TTTCACACCTT	-
1	MA0475.2	-3	0.00724345	6.09174	0.429144	7	TTTCACTTCC	CACTTCCGGT	-
1	MA0653.1	2	0.00752946	6.33227	0.430707	10	TTTCACTTCC	AGTTTCGGTTTCGTT	-
1	MA1566.2	0	0.00829782	6.97847	0.439105	10	TTTCACTTCC	TTTCACACCTT	-
1	MA0765.3	-3	0.00834666	7.01954	0.439105	7	TTTCACTTCC	CACTTCCGGT	-
1	MA1708.1	-3	0.00871962	7.3332	0.439105	7	TTTCACTTCC	CACTTCCGCCT	-
1	MA0878.3	0	0.00873508	7.3462	0.439105	10	TTTCACTTCC	TTTTATTGCC	-
1	MA1420.1	2	0.00903334	7.59704	0.440743	10	TTTCACTTCC	AGTTTCGGTTTCGG	-
1	MA0098.3	-3	0.00954406	8.02656	0.442769	7	TTTCACTTCC	CACTTCCGGT	-
1	MA1506.1	1	0.00960868	8.0809	0.442769	10	TTTCACTTCC	GTTTTACGACC	-
1	MA1567.2	1	0.0101996	8.57788	0.457297	10	TTTCACTTCC	ACTTCACACCTC	-
1	MA1419.1	3	0.0106278	8.93794	0.463953	10	TTTCACTTCC	TAGTTTCGGTTTCGG	-
1	MA0800.1	2	0.0117155	9.85274	0.48795	10	TTTCACTTCC	ATTTTCACACCTT	-
1	MA1933.1	3	0.0117657	9.89499	0.48795	10	TTTCACTTCC	TCACGCCACTTCCGGT	-
# Tomtom (Motif Comparison Tool): Version 5.5.4 compiled on Sep 2 2023 at 01:30:01
# The format of this file is described at https://meme-suite.org/meme/doc/tomtom-output-format.html.
# tomtom -no-ssc -oc . --verbosity 1 -text -min-overlap 5 -mi 1 -dist pearson -evalue -thresh 10.0 /tmp/tmp6_8qiy2z /home2/ayh8/data/JASPAR/JASPAR2022_CORE_vertebrates_non-redundant_pfms_meme.txt
