## Supplementary Info. 3 for "Dissection of core promoter syntax through single nucleotide resolution modeling of transcription initiation": pos_patterns.pattern_29.tomtom.tsv

Query_ID	Target_ID	Optimal_offset	p-value	E-value	q-value	Overlap	Query_consensus	Target_consensus	Orientation
1	MA0108.2	1	0.00290747	2.44518	1	7	TATATAA	GTATAAAAGGCGGGG	+
1	MA1974.1	7	0.00389364	3.27455	1	7	TATATAA	TATATGGTATATATT	-
1	MA0032.2	0	0.00744048	6.25745	1	7	TATATAA	TATGTAAATAT	+
1	MA0845.1	0	0.00798021	6.71136	1	7	TATATAA	TATGTAAATAT	+
1	MA1487.2	2	0.0091478	7.6933	1	7	TATATAA	CCTAAATAAACAAA	+
1	MA1607.1	2	0.0107695	9.05712	1	7	TATATAA	AATATGTAAACAAA	+
# Tomtom (Motif Comparison Tool): Version 5.5.4 compiled on Sep 2 2023 at 01:30:01
# The format of this file is described at https://meme-suite.org/meme/doc/tomtom-output-format.html.
# tomtom -no-ssc -oc . --verbosity 1 -text -min-overlap 5 -mi 1 -dist pearson -evalue -thresh 10.0 /tmp/tmpiphtbya_ /home2/ayh8/data/JASPAR/JASPAR2022_CORE_vertebrates_non-redundant_pfms_meme.txt
