## Supplementary Info. 3 for "Dissection of core promoter syntax through single nucleotide resolution modeling of transcription initiation": pos_patterns.pattern_30.tomtom.tsv

Query_ID	Target_ID	Optimal_offset	p-value	E-value	q-value	Overlap	Query_consensus	Target_consensus	Orientation
1	MA0516.3	-1	2.37266e-08	1.99541e-05	3.92264e-05	9	GCCCCGCCCCTTCCG	CCCCGCCCC	-
1	MA0079.5	-1	4.15401e-07	0.000349352	0.000228923	9	GCCCCGCCCCTTCCG	CCCCGCCCC	-
1	MA0742.2	-1	4.15401e-07	0.000349352	0.000228923	9	GCCCCGCCCCTTCCG	CCCCGCCCC	-
1	MA1511.2	-1	6.36831e-07	0.000535575	0.000263213	9	GCCCCGCCCCTTCCG	CCCCGCCCC	-
1	MA0685.2	-1	9.16217e-07	0.000770538	0.00030295	9	GCCCCGCCCCTTCCG	CCCCGCCCC	-
1	MA0740.2	-1	2.57932e-06	0.00216921	0.000710716	9	GCCCCGCCCCTTCCG	CCCCGCCCC	-
1	MA1513.1	0	3.87773e-06	0.00326117	0.00085962	11	GCCCCGCCCCTTCCG	GCCCCGCCCCC	+
1	MA1959.1	-1	4.15962e-06	0.00349824	0.00085962	9	GCCCCGCCCCTTCCG	CCCCGCCCC	-
1	MA0599.1	0	5.25605e-06	0.00442034	0.000965516	10	GCCCCGCCCCTTCCG	GCCCCGCCCC	+
1	MA0493.2	-1	1.70124e-05	0.0143074	0.0028126	9	GCCCCGCCCCTTCCG	CCCCGCCCC	-
1	MA0741.1	0	5.53933e-05	0.0465858	0.00832545	11	GCCCCGCCCCTTCCG	GCCACGCCCCC	+
1	MA0747.1	0	9.98108e-05	0.0839409	0.0137512	12	GCCCCGCCCCTTCCG	GCCACGCCCACT	+
1	MA0657.1	2	0.000120551	0.101384	0.015331	15	GCCCCGCCCCTTCCG	ATGCCACGCCCCTTTTTG	+
1	MA1564.1	0	0.000138284	0.116297	0.01633	12	GCCCCGCCCCTTCCG	GCCACGCCCCCC	+
1	MA1961.1	0	0.000265698	0.223452	0.0275272	12	GCCCCGCCCCTTCCG	CCCCCGCCCCCC	-
1	MA1981.1	-1	0.000277151	0.233084	0.0275272	14	GCCCCGCCCCTTCCG	TCCCGCCCCTTTCCTTTC	-
1	MA1512.1	0	0.000283053	0.238048	0.0275272	11	GCCCCGCCCCTTCCG	GCCACGCCCAC	+
1	MA1522.1	1	0.000336014	0.282587	0.0296193	10	GCCCCGCCCCTTCCG	CGCCCCTCCCC	+
1	MA0746.2	1	0.000340397	0.286274	0.0296193	12	GCCCCGCCCCTTCCG	GGCCACGCCCACC	+
1	MA1965.1	-1	0.00070947	0.596664	0.0571235	10	GCCCCGCCCCTTCCG	CCCCTCCCCC	+
1	MA1933.1	-1	0.00072559	0.610221	0.0571235	14	GCCCCGCCCCTTCCG	TCACGCCACTTCCGGT	-
1	MA1102.2	-3	0.000764315	0.642789	0.0574371	12	GCCCCGCCCCTTCCG	GCGCCCCCTGCT	-
1	MA0039.4	1	0.000802049	0.674523	0.0576522	11	GCCCCGCCCCTTCCG	CGCCCCACCCCC	+
1	MA1966.1	-1	0.000894487	0.752263	0.0616177	14	GCCCCGCCCCTTCCG	CCCACCTGCTTCCGGC	-
1	MA1578.1	-2	0.00118208	0.994128	0.0777512	10	GCCCCGCCCCTTCCG	CCCCCCACTT	+
1	MA1627.1	-1	0.00122275	1.02833	0.0777512	14	GCCCCGCCCCTTCCG	CCCCTCCCCCACAC	+
1	MA1630.2	1	0.00135483	1.13941	0.0816998	11	GCCCCGCCCCTTCCG	CTCCCCTCCCCC	-
1	MA0162.4	-1	0.00138368	1.16368	0.0816998	14	GCCCCGCCCCTTCCG	CCACGCCCACGCCC	+
1	MA1517.1	1	0.00155969	1.3117	0.0882646	10	GCCCCGCCCCTTCCG	GGCCACGCCCA	+
1	MA1713.1	-2	0.0016284	1.36948	0.0882646	13	GCCCCGCCCCTTCCG	CCCGCCGCTCCCCC	+
1	MA1653.1	1	0.00170344	1.43259	0.0882646	11	GCCCCGCCCCTTCCG	CCCCCCTCCCCC	+
1	MA1515.1	1	0.00170842	1.43678	0.0882646	10	GCCCCGCCCCTTCCG	CACCACGCCCA	+
1	MA1107.2	2	0.00186466	1.56818	0.0934175	14	GCCCCGCCCCTTCCG	CAGCCACACCCACCCC	+
1	MA0753.2	-3	0.00344159	2.89438	0.167349	12	GCCCCGCCCCTTCCG	CCGCCCCCCCCAC	+
1	MA1723.1	6	0.00422378	3.5522	0.196362	15	GCCCCGCCCCTTCCG	CCTTCTGCTTCCTCCCTGCCCACC	-
1	MA1516.1	1	0.00427579	3.59594	0.196362	10	GCCCCGCCCCTTCCG	GACCACGCCCA	+
1	MA1648.1	-4	0.00489657	4.11801	0.218793	11	GCCCCGCCCCTTCCG	CGCACCTGCCG	+
1	MA0471.2	2	0.00723687	6.08621	0.314855	11	GCCCCGCCCCTTCCG	CCTTCCCGCCCCC	-
1	MA0522.3	-4	0.00854929	7.18995	0.360553	11	GCCCCGCCCCTTCCG	CGCACCTGCCC	+
1	MA0750.2	-5	0.00872341	7.33639	0.360553	10	GCCCCGCCCCTTCCG	GCCACTTCCGGGC	-
1	MA1712.1	2	0.00948695	7.97852	0.377124	15	GCCCCGCCCCTTCCG	AGGCTCCGGGCCCCGGGG	+
1	MA1945.1	-2	0.00973251	8.18504	0.377124	13	GCCCCGCCCCTTCCG	CCACCTGCTTCCGCC	-
1	MA1099.2	0	0.00980866	8.24908	0.377124	10	GCCCCGCCCCTTCCG	GCCACGTGCC	-
1	MA0076.2	-6	0.010042	8.44528	0.377319	9	GCCCCGCCCCTTCCG	CCACTTCCGGC	+
1	MA1652.1	0	0.0106681	8.97187	0.391938	14	GCCCCGCCCCTTCCG	TTCTCACCTCCTCC	-
1	MA1558.1	-4	0.0116764	9.81989	0.419658	10	GCCCCGCCCCTTCCG	TGCACCTGCC	-
# Tomtom (Motif Comparison Tool): Version 5.5.4 compiled on Sep 2 2023 at 01:30:01
# The format of this file is described at https://meme-suite.org/meme/doc/tomtom-output-format.html.
# tomtom -no-ssc -oc . --verbosity 1 -text -min-overlap 5 -mi 1 -dist pearson -evalue -thresh 10.0 /tmp/tmpu6zzqeqb /home2/ayh8/data/JASPAR/JASPAR2022_CORE_vertebrates_non-redundant_pfms_meme.txt
