## Supplementary Info. 3 for "Dissection of core promoter syntax through single nucleotide resolution modeling of transcription initiation": pos_patterns.pattern_31.tomtom.tsv

Query_ID	Target_ID	Optimal_offset	p-value	E-value	q-value	Overlap	Query_consensus	Target_consensus	Orientation
1	MA1716.1	2	2.12213e-08	1.78471e-05	3.56942e-05	15	GCGGTGCATTCTGGG	GCGCGGTGCATTGTGGGTAGG	-
1	MA0088.2	-1	1.57354e-06	0.00132335	0.00132335	14	GCGGTGCATTCTGGG	CAATGCATTGTGGGTA	-
1	MA1719.1	3	0.000855383	0.719377	0.421888	15	GCGGTGCATTCTGGG	AAATGGGGACATGCAGGG	+
1	MA1117.1	0	0.0010033	0.843776	0.421888	11	GCGGTGCATTCTGGG	CCGGGGAATTC	-
1	MA0138.2	3	0.00837924	7.04694	1	15	GCGGTGCATTCTGGG	GGCGCTGTCCATGGTGCTGAA	-
1	MA1514.1	2	0.00862724	7.25551	1	13	GCGGTGCATTCTGGG	AAGGGGTGCGTGGTG	-
# Tomtom (Motif Comparison Tool): Version 5.5.4 compiled on Sep 2 2023 at 01:30:01
# The format of this file is described at https://meme-suite.org/meme/doc/tomtom-output-format.html.
# tomtom -no-ssc -oc . --verbosity 1 -text -min-overlap 5 -mi 1 -dist pearson -evalue -thresh 10.0 /tmp/tmpr4q4ixt2 /home2/ayh8/data/JASPAR/JASPAR2022_CORE_vertebrates_non-redundant_pfms_meme.txt
