## Supplementary Info. 3 for "Dissection of core promoter syntax through single nucleotide resolution modeling of transcription initiation": pos_patterns.pattern_32.tomtom.tsv

Query_ID	Target_ID	Optimal_offset	p-value	E-value	q-value	Overlap	Query_consensus	Target_consensus	Orientation
1	MA1650.1	-9	6.63674e-05	0.055815	0.0981867	12	CCGCGCGGCGCGCGCGCGGCGGCCGCCCGC	GGGTGCGCGGGG	-
1	MA1713.1	-9	0.000117488	0.0988077	0.0981867	14	CCGCGCGGCGCGCGCGCGGCGGCCGCCCGC	GGGGGAGCGGCGGG	-
1	MA0506.2	-3	0.000466227	0.392097	0.259755	15	CCGCGCGGCGCGCGCGCGGCGGCCGCCCGC	GCCTGCGCCTGCGCG	+
1	MA1529.1	-10	0.000970652	0.816318	0.27307	18	CCGCGCGGCGCGCGCGCGGCGGCCGCCCGC	GGGACGCAGCTGCGGCCC	-
1	MA0597.2	-10	0.000980251	0.824391	0.27307	12	CCGCGCGGCGCGCGCGCGGCGGCCGCCCGC	CCTGCCCTGCGC	-
1	MA1584.1	-13	0.00156096	1.31277	0.367801	16	CCGCGCGGCGCGCGCGCGGCGGCCGCCCGC	GCACAGCGGGGGGTCG	-
1	MA1721.1	-14	0.00176042	1.48051	0.367801	16	CCGCGCGGCGCGCGCGCGGCGGCCGCCCGC	CGCCGCTGCCGCTGCC	-
1	MA1961.1	-10	0.00201593	1.69539	0.374386	12	CCGCGCGGCGCGCGCGCGGCGGCCGCCCGC	GGGGGGCGGGGG	+
1	MA1513.1	-9	0.00298737	2.51238	0.496112	11	CCGCGCGGCGCGCGCGCGGCGGCCGCCCGC	GGGGGCGGGGC	-
1	MA1631.1	-16	0.00326501	2.74588	0.496112	13	CCGCGCGGCGCGCGCGCGGCGGCCGCCCGC	CAGCACCTGCCCC	+
1	MA1102.2	-18	0.00519357	4.36779	0.590406	12	CCGCGCGGCGCGCGCGCGGCGGCCGCCCGC	GCGCCCCCTGCT	-
1	MA0830.2	-16	0.00542855	4.56541	0.590406	13	CCGCGCGGCGCGCGCGCGGCGGCCGCCCGC	CGGCACCTGCCCC	+
1	MA0162.4	-5	0.00565175	4.75312	0.590406	14	CCGCGCGGCGCGCGCGCGGCGGCCGCCCGC	GGGCGTGGGCGTGG	-
1	MA1099.2	-10	0.00683543	5.74859	0.672055	10	CCGCGCGGCGCGCGCGCGGCGGCCGCCCGC	GGCACGTGGC	+
1	MA1596.1	-10	0.00730267	6.14155	0.673335	16	CCGCGCGGCGCGCGCGCGGCGGCCGCCCGC	CTCGGGAGGCTGAGGC	-
1	MA0147.3	-9	0.00765415	6.43714	0.673335	12	CCGCGCGGCGCGCGCGCGGCGGCCGCCCGC	GGGCACGTGGCC	-
1	MA0104.4	-9	0.00984878	8.28283	0.714533	12	CCGCGCGGCGCGCGCGCGGCGGCCGCCCGC	GGCCACGTGGCC	+
1	MA0131.2	-16	0.00984878	8.28283	0.714533	12	CCGCGCGGCGCGCGCGCGGCGGCCGCCCGC	CCGCGGACGTTG	-
1	MA0741.1	-9	0.01026	8.62862	0.714533	11	CCGCGCGGCGCGCGCGCGGCGGCCGCCCGC	GGGGGCGTGGC	-
# Tomtom (Motif Comparison Tool): Version 5.5.4 compiled on Sep 2 2023 at 01:30:01
# The format of this file is described at https://meme-suite.org/meme/doc/tomtom-output-format.html.
# tomtom -no-ssc -oc . --verbosity 1 -text -min-overlap 5 -mi 1 -dist pearson -evalue -thresh 10.0 /tmp/tmpiqrzs7s6 /home2/ayh8/data/JASPAR/JASPAR2022_CORE_vertebrates_non-redundant_pfms_meme.txt
