## Supplementary Info. 3 for "Dissection of core promoter syntax through single nucleotide resolution modeling of transcription initiation": pos_patterns.pattern_33.tomtom.tsv

Query_ID	Target_ID	Optimal_offset	p-value	E-value	q-value	Overlap	Query_consensus	Target_consensus	Orientation
1	MA0050.3	2	1.80248e-05	0.0151588	0.0302707	7	TTTCAGT	ACTTTCAGTTTCATT	-
1	MA1119.1	8	0.000223967	0.188357	0.188065	7	TTTCAGT	GTATCAGGTTTCAGTT	-
1	MA1155.1	1	0.000515304	0.43337	0.288466	7	TTTCAGT	TTTTCAGTGTGTGCA	-
1	MA0081.2	0	0.00181179	1.52371	0.688779	7	TTTCAGT	TTTCACTTCCTCTTTT	+
1	MA0772.1	2	0.00318434	2.67803	0.688779	7	TTTCAGT	ACTTTCGCTTTCGT	-
1	MA1623.1	2	0.00357561	3.00709	0.688779	7	TTTCAGT	AGTTTCTGTTTCT	-
1	MA0051.1	7	0.00361929	3.04383	0.688779	7	TTTCAGT	GTTTTGCTTTCACTTTCC	-
1	MA0652.1	2	0.00367295	3.08895	0.688779	7	TTTCAGT	AGTTTCGGTTTCGA	-
1	MA0653.1	2	0.00412929	3.47274	0.688779	7	TTTCAGT	AGTTTCGGTTTCGTT	-
1	MA0517.1	4	0.0043471	3.65591	0.688779	7	TTTCAGT	TCAGTTTCATTTTCC	+
1	MA1509.1	2	0.00451148	3.79416	0.688779	7	TTTCAGT	AGTTTCGGT	-
1	MA1420.1	2	0.00598494	5.03333	0.810824	7	TTTCAGT	AGTTTCGGTTTCGG	-
1	MA1419.1	3	0.00627649	5.27852	0.810824	7	TTTCAGT	TAGTTTCGGTTTCGG	-
1	MA1709.1	4	0.00778916	6.55068	0.934364	7	TTTCAGT	TAGGTTTCTGTTGCT	-
1	MA0802.1	0	0.00858799	7.2225	0.96151	7	TTTCAGT	TTTCACACCT	-
1	MA0690.2	0	0.0105491	8.87178	0.998452	7	TTTCAGT	TTTCACACCTT	+
1	MA1418.1	3	0.0118644	9.97799	0.998452	7	TTTCAGT	CAGTTTCGGTTTCCGTTTCCC	-
# Tomtom (Motif Comparison Tool): Version 5.5.4 compiled on Sep 2 2023 at 01:30:01
# The format of this file is described at https://meme-suite.org/meme/doc/tomtom-output-format.html.
# tomtom -no-ssc -oc . --verbosity 1 -text -min-overlap 5 -mi 1 -dist pearson -evalue -thresh 10.0 /tmp/tmp7jmrmiu6 /home2/ayh8/data/JASPAR/JASPAR2022_CORE_vertebrates_non-redundant_pfms_meme.txt
