## Supplementary Info. 3 for "Dissection of core promoter syntax through single nucleotide resolution modeling of transcription initiation": pos_patterns.pattern_34.tomtom.tsv

Query_ID	Target_ID	Optimal_offset	p-value	E-value	q-value	Overlap	Query_consensus	Target_consensus	Orientation
1	MA1573.2	-9	1.07827e-07	9.06825e-05	0.000181301	14	CGGGGCATGCCGGGAGTTGTAGT	CTGGGAATTGTAGT	-
1	MA0106.3	-3	0.000319201	0.268448	0.149953	18	CGGGGCATGCCGGGAGTTGTAGT	AACATGCCCGGGCATGTC	+
1	MA0525.2	-3	0.000379782	0.319397	0.149953	18	CGGGGCATGCCGGGAGTTGTAGT	AACATGTTGGGACATGTC	+
1	MA0861.1	-3	0.000451166	0.379431	0.149953	18	CGGGGCATGCCGGGAGTTGTAGT	GACATGTCTGGACATGTC	+
1	MA0088.2	0	0.000911159	0.766285	0.218861	16	CGGGGCATGCCGGGAGTTGTAGT	CAATGCATTGTGGGTA	-
1	MA1719.1	4	0.00229695	1.93174	0.482764	14	CGGGGCATGCCGGGAGTTGTAGT	AAATGGGGACATGCAGGG	+
1	MA1932.1	-8	0.0043241	3.63657	0.807841	15	CGGGGCATGCCGGGAGTTGTAGT	ACCGGAAGTTGTAAAA	+
1	MA1716.1	3	0.00580226	4.8797	0.909449	18	CGGGGCATGCCGGGAGTTGTAGT	GCGCGGTGCATTGTGGGTAGG	-
1	MA0076.2	-8	0.00594974	5.00373	0.909449	11	CGGGGCATGCCGGGAGTTGTAGT	GCCGGAAGTGG	-
1	MA0830.2	0	0.00682423	5.73917	0.956192	13	CGGGGCATGCCGGGAGTTGTAGT	CGGCACCTGCCCC	+
1	MA0038.2	-7	0.00900512	7.5733	0.999647	12	CGGGGCATGCCGGGAGTTGTAGT	TGCAGTGATTTG	-
1	MA1616.1	-2	0.0107505	9.04117	0.999647	15	CGGGGCATGCCGGGAGTTGTAGT	AGGAAAACCTGGAGC	+
1	MA1937.1	-8	0.0113927	9.58125	0.999647	15	CGGGGCATGCCGGGAGTTGTAGT	ACCGGAAGTCGTAAAA	+
1	MA1713.1	0	0.011773	9.90111	0.999647	14	CGGGGCATGCCGGGAGTTGTAGT	GGGGGAGCGGCGGG	-
# Tomtom (Motif Comparison Tool): Version 5.5.4 compiled on Sep 2 2023 at 01:30:01
# The format of this file is described at https://meme-suite.org/meme/doc/tomtom-output-format.html.
# tomtom -no-ssc -oc . --verbosity 1 -text -min-overlap 5 -mi 1 -dist pearson -evalue -thresh 10.0 /tmp/tmpofrk_chd /home2/ayh8/data/JASPAR/JASPAR2022_CORE_vertebrates_non-redundant_pfms_meme.txt
