## Supplementary Info. 3 for "Dissection of core promoter syntax through single nucleotide resolution modeling of transcription initiation": pos_patterns.pattern_35.tomtom.tsv

Query_ID	Target_ID	Optimal_offset	p-value	E-value	q-value	Overlap	Query_consensus	Target_consensus	Orientation
1	MA0490.2	3	5.42344e-07	0.000456111	0.000883012	9	TGAGTCATT	AAATGAGTCATTT	-
1	MA1928.1	3	4.0284e-06	0.00338788	0.00194163	9	TGAGTCATT	TTGTGAGTCATA	+
1	MA1634.1	2	4.70406e-06	0.00395611	0.00194163	9	TGAGTCATT	TATGAGTCATA	-
1	MA0462.2	2	5.96272e-06	0.00501465	0.00194163	9	TGAGTCATT	TATGAGTCATA	-
1	MA0835.2	2	5.96272e-06	0.00501465	0.00194163	9	TGAGTCATT	TATGAGTCATA	-
1	MA0089.2	5	1.09795e-05	0.00923374	0.00219238	9	TGAGTCATT	ATTGCTGAGTCATTCT	-
1	MA0655.1	1	1.16284e-05	0.00977946	0.00219238	8	TGAGTCATT	ATGAGTCAT	-
1	MA1142.1	1	1.17473e-05	0.00987947	0.00219238	9	TGAGTCATT	ATGAGTCATC	-
1	MA0477.2	3	1.34655e-05	0.0113245	0.00219238	9	TGAGTCATT	GGATGAGTCATCA	-
1	MA0491.2	3	1.34655e-05	0.0113245	0.00219238	9	TGAGTCATT	GGATGAGTCATCA	-
1	MA1988.1	2	1.64574e-05	0.0138407	0.00242898	9	TGAGTCATT	TATGAGTCATC	-
1	MA1633.2	1	1.79025e-05	0.015056	0.00242898	8	TGAGTCATT	ATGAGTCAT	-
1	MA0489.2	3	2.04685e-05	0.017214	0.0025635	9	TGAGTCATT	AGATGAGTCATA	-
1	MA0476.1	2	2.85584e-05	0.0240176	0.00309981	9	TGAGTCATT	TGTGACTCATT	+
1	MA0478.1	1	4.52302e-05	0.0380386	0.00389117	9	TGAGTCATT	ATGAGTCATCC	-
1	MA0841.1	2	6.42727e-05	0.0540534	0.00389117	9	TGAGTCATT	GATGAGTCATG	-
1	MA1132.1	1	6.69048e-05	0.056267	0.00389117	9	TGAGTCATT	ATGAGTCATC	-
1	MA1144.1	1	6.69048e-05	0.056267	0.00389117	9	TGAGTCATT	ATGAGTCATC	-
1	MA1135.1	2	6.69048e-05	0.056267	0.00389117	8	TGAGTCATT	GATGACTCAT	+
1	MA1138.1	2	7.16985e-05	0.0602984	0.00389117	8	TGAGTCATT	GATGACTCAT	+
1	MA0099.3	1	8.25371e-05	0.0694137	0.00419944	9	TGAGTCATT	ATGAGTCATC	+
1	MA1137.1	3	9.18686e-05	0.0772615	0.00439926	9	TGAGTCATT	GTATGAGTCATCA	-
1	MA1130.1	3	9.69485e-05	0.0815337	0.00450988	9	TGAGTCATT	GGATGAGTCATC	+
1	MA0501.1	7	0.000105022	0.0883236	0.00474974	8	TGAGTCATT	AAATTGCTGAGTCAT	-
1	MA1134.1	2	0.000110629	0.0930392	0.00486811	9	TGAGTCATT	GATGAGTCATCC	+
1	MA0150.2	3	0.000127988	0.107638	0.00548374	9	TGAGTCATT	TGCTGAGTCATGCTG	-
1	MA1128.1	3	0.000204402	0.171902	0.00770145	9	TGAGTCATT	GGATGAGTCATCA	-
1	MA1141.1	3	0.000278052	0.233841	0.00984146	9	TGAGTCATT	GGATGAGTCATCG	+
1	MA0591.1	4	0.000567334	0.477128	0.0177635	9	TGAGTCATT	GTGCTGAGTCATCCT	-
1	MA0659.3	4	0.000655967	0.551668	0.0201511	9	TGAGTCATT	CTGCTGAGTCAGCAC	-
1	MA1101.2	6	0.000752429	0.632793	0.0222738	9	TGAGTCATT	AAATGATGAGTCATGCTTT	-
1	MA0496.3	5	0.0016199	1.36234	0.0454729	9	TGAGTCATT	ATTGCTGAGTCAGCA	-
1	MA1521.1	4	0.00273619	2.30114	0.0755069	9	TGAGTCATT	TTGCTGAGTCAGCAA	+
1	MA1520.1	4	0.00302806	2.5466	0.0821684	9	TGAGTCATT	ATGCTGAGTCAGCAA	+
1	MA1124.1	3	0.0072461	6.09397	0.187265	9	TGAGTCATT	CATTCATTCATTC	+
1	MA0610.1	2	0.00950627	7.99477	0.239906	9	TGAGTCATT	ATTGATACATT	-
1	MA0833.2	4	0.00990757	8.33226	0.24076	9	TGAGTCATT	TTATTGCATCATTT	-
1	MA0604.1	0	0.0107757	9.06237	0.250841	8	TGAGTCATT	TACGTCAT	-
# Tomtom (Motif Comparison Tool): Version 5.5.4 compiled on Sep 2 2023 at 01:30:01
# The format of this file is described at https://meme-suite.org/meme/doc/tomtom-output-format.html.
# tomtom -no-ssc -oc . --verbosity 1 -text -min-overlap 5 -mi 1 -dist pearson -evalue -thresh 10.0 /tmp/tmp2kcoytog /home2/ayh8/data/JASPAR/JASPAR2022_CORE_vertebrates_non-redundant_pfms_meme.txt
