## Supplementary Info. 3 for "Dissection of core promoter syntax through single nucleotide resolution modeling of transcription initiation": pos_patterns.pattern_36.tomtom.tsv

Query_ID	Target_ID	Optimal_offset	p-value	E-value	q-value	Overlap	Query_consensus	Target_consensus	Orientation
1	MA1938.1	3	0.000842823	0.708814	0.52004	12	TCCCGCCGGAAG	AGCAGCTGCCGGAAGTA	+
1	MA0076.2	-4	0.00122365	1.02909	0.52004	8	TCCCGCCGGAAG	GCCGGAAGTGG	-
1	MA0758.1	3	0.00142405	1.19763	0.52004	11	TCCCGCCGGAAG	TTTTCCCGCCAAAA	+
1	MA1122.1	-2	0.00196067	1.64893	0.52004	10	TCCCGCCGGAAG	GGGCGGGAAGG	+
1	MA0764.3	-4	0.00196072	1.64897	0.52004	8	TCCCGCCGGAAG	ACCGGAAGTG	+
1	MA0028.2	-4	0.00228302	1.92002	0.52004	8	TCCCGCCGGAAG	ACCGGAAGTG	+
1	MA0865.2	1	0.0023409	1.9687	0.52004	11	TCCCGCCGGAAG	TTCCCGCCAAAA	+
1	MA0760.1	-4	0.00279194	2.34802	0.52004	8	TCCCGCCGGAAG	ACCGGAAGTG	+
1	MA0765.3	-4	0.00279194	2.34802	0.52004	8	TCCCGCCGGAAG	ACCGGAAGTG	+
1	MA0763.1	-4	0.00339321	2.85369	0.563293	8	TCCCGCCGGAAG	ACCGGAAGTG	+
1	MA0759.2	-4	0.00369619	3.10849	0.563293	8	TCCCGCCGGAAG	ACCGGAAGTGG	+
1	MA0098.3	-4	0.00409146	3.44092	0.571571	8	TCCCGCCGGAAG	ACCGGAAGTG	+
1	MA0750.2	-3	0.00489539	4.11702	0.587364	9	TCCCGCCGGAAG	GCCCGGAAGTGGC	+
1	MA0475.2	-4	0.00490527	4.12533	0.587364	8	TCCCGCCGGAAG	ACCGGAAGTG	+
1	MA1957.1	-4	0.00623121	5.24045	0.652868	8	TCCCGCCGGAAG	ACCGGAAGTCATTA	+
1	MA1484.1	-3	0.00799271	6.72187	0.736565	9	TCCCGCCGGAAG	GACCGGAAGT	+
1	MA0645.1	-4	0.00834817	7.02081	0.736565	8	TCCCGCCGGAAG	AGCGGAAGTG	+
1	MA1708.1	-3	0.00925279	7.78159	0.77556	9	TCCCGCCGGAAG	AGGCGGAAGTG	+
1	MA1944.1	-4	0.0104141	8.75824	0.7917	8	TCCCGCCGGAAG	ACCGGAAGTAATTA	+
1	MA0144.2	-1	0.0104517	8.78991	0.7917	11	TCCCGCCGGAAG	TTTCCCAGAAG	-
1	MA1933.1	-4	0.0108621	9.13506	0.7917	8	TCCCGCCGGAAG	ACCGGAAGTGGCGTGA	+
# Tomtom (Motif Comparison Tool): Version 5.5.4 compiled on Sep 2 2023 at 01:30:01
# The format of this file is described at https://meme-suite.org/meme/doc/tomtom-output-format.html.
# tomtom -no-ssc -oc . --verbosity 1 -text -min-overlap 5 -mi 1 -dist pearson -evalue -thresh 10.0 /tmp/tmps2d6yqnr /home2/ayh8/data/JASPAR/JASPAR2022_CORE_vertebrates_non-redundant_pfms_meme.txt
