## Supplementary Info. 3 for "Dissection of core promoter syntax through single nucleotide resolution modeling of transcription initiation": pos_patterns.pattern_37.tomtom.tsv

Query_ID	Target_ID	Optimal_offset	p-value	E-value	q-value	Overlap	Query_consensus	Target_consensus	Orientation
1	MA1513.1	0	1.95136e-06	0.0016411	0.00147839	11	GCCCCGCCCACTTCC	GCCCCGCCCCC	+
1	MA0747.1	0	2.57619e-06	0.00216658	0.00147839	12	GCCCCGCCCACTTCC	GCCACGCCCACT	+
1	MA0599.1	0	2.90974e-06	0.00244709	0.00147839	10	GCCCCGCCCACTTCC	GCCCCGCCCC	+
1	MA1512.1	0	5.20329e-06	0.00437597	0.00147839	11	GCCCCGCCCACTTCC	GCCACGCCCAC	+
1	MA0740.2	-1	5.36208e-06	0.00450951	0.00147839	9	GCCCCGCCCACTTCC	CCCCGCCCC	-
1	MA1959.1	-1	5.36208e-06	0.00450951	0.00147839	9	GCCCCGCCCACTTCC	CCCCGCCCC	-
1	MA0493.2	-1	6.34469e-06	0.00533588	0.00149941	9	GCCCCGCCCACTTCC	CCCCGCCCC	-
1	MA0685.2	-1	8.59897e-06	0.00723173	0.00163318	9	GCCCCGCCCACTTCC	CCCCGCCCC	-
1	MA0741.1	0	8.9933e-06	0.00756336	0.00163318	11	GCCCCGCCCACTTCC	GCCACGCCCCC	+
1	MA0742.2	-1	9.87248e-06	0.00830276	0.00163318	9	GCCCCGCCCACTTCC	CCCCGCCCC	-
1	MA1564.1	0	1.21419e-05	0.0102113	0.001826	12	GCCCCGCCCACTTCC	GCCACGCCCCCC	+
1	MA0516.3	-1	1.60479e-05	0.0134963	0.0022123	9	GCCCCGCCCACTTCC	CCCCGCCCC	-
1	MA1511.2	-1	1.79925e-05	0.0151317	0.002215	9	GCCCCGCCCACTTCC	CCCCGCCCC	-
1	MA0162.4	-1	1.87454e-05	0.0157649	0.002215	14	GCCCCGCCCACTTCC	CCACGCCCACGCCC	+
1	MA0079.5	-1	2.01817e-05	0.0169728	0.00222573	9	GCCCCGCCCACTTCC	CCCCGCCCC	-
1	MA0746.2	1	2.50498e-05	0.0210669	0.00258995	12	GCCCCGCCCACTTCC	GGCCACGCCCACC	+
1	MA1981.1	-1	3.35541e-05	0.028219	0.00326515	14	GCCCCGCCCACTTCC	TCCCGCCCCTTTCCTTTC	-
1	MA0039.4	1	5.32407e-05	0.0447754	0.00489303	11	GCCCCGCCCACTTCC	CGCCCCACCCCC	+
1	MA1965.1	-1	7.30022e-05	0.0613949	0.00635608	10	GCCCCGCCCACTTCC	CCCCTCCCCC	+
1	MA1578.1	-3	0.000108667	0.0913889	0.00898823	10	GCCCCGCCCACTTCC	CCCCCCACTT	+
1	MA1107.2	2	0.000244578	0.20569	0.0190047	14	GCCCCGCCCACTTCC	CAGCCACACCCACCCC	+
1	MA1627.1	-1	0.000252741	0.212556	0.0190047	14	GCCCCGCCCACTTCC	CCCCTCCCCCACAC	+
1	MA0657.1	2	0.000267144	0.224668	0.0192143	15	GCCCCGCCCACTTCC	ATGCCACGCCCCTTTTTG	+
1	MA1961.1	0	0.00029221	0.245749	0.0201415	12	GCCCCGCCCACTTCC	CCCCCGCCCCCC	-
1	MA1515.1	1	0.000326603	0.274673	0.0216116	10	GCCCCGCCCACTTCC	CACCACGCCCA	+
1	MA0753.2	2	0.000344624	0.289829	0.021927	11	GCCCCGCCCACTTCC	CCGCCCCCCCCAC	+
1	MA1517.1	1	0.000382483	0.321668	0.0234345	10	GCCCCGCCCACTTCC	GGCCACGCCCA	+
1	MA1102.2	-3	0.000412742	0.347116	0.0243852	12	GCCCCGCCCACTTCC	GCGCCCCCTGCT	-
1	MA1630.2	1	0.000472653	0.397501	0.026962	11	GCCCCGCCCACTTCC	CTCCCCTCCCCC	-
1	MA1653.1	1	0.000756834	0.636497	0.0417336	11	GCCCCGCCCACTTCC	CCCCCCTCCCCC	+
1	MA1516.1	1	0.00123773	1.04093	0.0660499	10	GCCCCGCCCACTTCC	GACCACGCCCA	+
1	MA0732.1	-1	0.00148724	1.25077	0.0768841	14	GCCCCGCCCACTTCC	CTACGCCCACGCACT	+
1	MA1522.1	1	0.00196927	1.65616	0.0987184	10	GCCCCGCCCACTTCC	CGCCCCTCCCC	+
1	MA0155.1	-4	0.00245519	2.06482	0.119457	11	GCCCCGCCCACTTCC	CGCCCCCTGACA	-
1	MA1966.1	-2	0.00454134	3.81927	0.214646	13	GCCCCGCCCACTTCC	CCCACCTGCTTCCGGC	-
1	MA0474.3	-6	0.00484803	4.07719	0.222777	9	GCCCCGCCCACTTCC	CCCACTTCCTGTTT	-
1	MA1945.1	-3	0.00572277	4.81285	0.255865	12	GCCCCGCCCACTTCC	CCACCTGCTTCCGCC	-
1	MA0062.3	-6	0.00632866	5.3224	0.271968	9	GCCCCGCCCACTTCC	CCCACTTCCTGTTT	+
1	MA0748.2	-1	0.00659571	5.54699	0.271968	11	GCCCCGCCCACTTCC	CGCCGCCATCT	-
1	MA0759.2	-7	0.00659571	5.54699	0.271968	8	GCCCCGCCCACTTCC	CCACTTCCGGT	-
1	MA0750.2	-6	0.00674055	5.6688	0.271968	9	GCCCCGCCCACTTCC	GCCACTTCCGGGC	-
1	MA0473.3	-6	0.00741079	6.23247	0.28684	9	GCCCCGCCCACTTCC	CCCACTTCCTGTTT	-
1	MA0076.2	-7	0.00745592	6.27043	0.28684	8	GCCCCGCCCACTTCC	CCACTTCCGGC	+
1	MA1992.1	-5	0.00948276	7.975	0.356524	10	GCCCCGCCCACTTCC	CCCCACTTCCTGTCT	-
1	MA0471.2	2	0.0103216	8.68045	0.375481	11	GCCCCGCCCACTTCC	CCTTCCCGCCCCC	-
1	MA0528.2	-3	0.0104551	8.79276	0.375481	12	GCCCCGCCCACTTCC	CCTCCTCCCCCC	-
1	MA1721.1	1	0.0106679	8.97171	0.375481	15	GCCCCGCCCACTTCC	CGCCGCTGCCGCTGCC	-
1	MA1650.1	-1	0.0110505	9.29345	0.380843	12	GCCCCGCCCACTTCC	CCCCGCGCACCC	+
# Tomtom (Motif Comparison Tool): Version 5.5.4 compiled on Sep 2 2023 at 01:30:01
# The format of this file is described at https://meme-suite.org/meme/doc/tomtom-output-format.html.
# tomtom -no-ssc -oc . --verbosity 1 -text -min-overlap 5 -mi 1 -dist pearson -evalue -thresh 10.0 /tmp/tmp8k4hmhpl /home2/ayh8/data/JASPAR/JASPAR2022_CORE_vertebrates_non-redundant_pfms_meme.txt
