## Supplementary Info. 3 for "Dissection of core promoter syntax through single nucleotide resolution modeling of transcription initiation": pos_patterns.pattern_39.tomtom.tsv

Query_ID	Target_ID	Optimal_offset	p-value	E-value	q-value	Overlap	Query_consensus	Target_consensus	Orientation
1	MA1713.1	0	0.000340592	0.286438	0.223382	14	CGCGCCGCCGCGGCGAGTGACGT	CCCGCCGCTCCCCC	+
1	MA1650.1	-3	0.000411493	0.346066	0.223382	12	CGCGCCGCCGCGGCGAGTGACGT	GGGTGCGCGGGG	-
1	MA1513.1	-1	0.000835648	0.70278	0.238713	11	CGCGCCGCCGCGGCGAGTGACGT	GCCCCGCCCCC	+
1	MA0604.1	-16	0.000917855	0.771916	0.238713	7	CGCGCCGCCGCGGCGAGTGACGT	ATGACGTA	+
1	MA0830.2	-9	0.00102303	0.860371	0.238713	13	CGCGCCGCCGCGGCGAGTGACGT	GGGGCAGGTGCCG	-
1	MA1961.1	-1	0.00125929	1.05906	0.238713	12	CGCGCCGCCGCGGCGAGTGACGT	CCCCCGCCCCCC	-
1	MA1721.1	-5	0.0013188	1.10911	0.238713	16	CGCGCCGCCGCGGCGAGTGACGT	CGCCGCTGCCGCTGCC	-
1	MA0506.2	0	0.0013192	1.10945	0.238713	15	CGCGCCGCCGCGGCGAGTGACGT	CGCGCAGGCGCAGGC	-
1	MA0146.2	-3	0.00169008	1.42136	0.275242	14	CGCGCCGCCGCGGCGAGTGACGT	GGGGCCGAGGCCTG	+
1	MA0048.2	-2	0.00218592	1.83836	0.29666	10	CGCGCCGCCGCGGCGAGTGACGT	CGCAGCTGCG	+
1	MA0162.4	1	0.00375577	3.1586	0.436896	13	CGCGCCGCCGCGGCGAGTGACGT	GGGCGTGGGCGTGG	-
1	MA0131.2	-1	0.0049081	4.12771	0.499575	12	CGCGCCGCCGCGGCGAGTGACGT	CCGCGGACGTTG	-
1	MA0079.5	-2	0.00661127	5.56007	0.508781	9	CGCGCCGCCGCGGCGAGTGACGT	CCCCGCCCC	-
1	MA1539.1	-9	0.0070769	5.95167	0.508781	14	CGCGCCGCCGCGGCGAGTGACGT	AAGGTCAGTGACCTT	-
1	MA1635.1	-5	0.00711934	5.98736	0.508781	10	CGCGCCGCCGCGGCGAGTGACGT	CGCAGCTGCG	+
1	MA1511.2	-2	0.00768106	6.45977	0.521215	9	CGCGCCGCCGCGGCGAGTGACGT	CCCCGCCCC	-
1	MA0742.2	-2	0.00827285	6.95747	0.527193	9	CGCGCCGCCGCGGCGAGTGACGT	CCCCGCCCC	-
1	MA0696.1	-1	0.00843862	7.09688	0.527193	14	CGCGCCGCCGCGGCGAGTGACGT	GACCCCCCGCTGTG	+
1	MA0781.1	-5	0.00930332	7.82409	0.527193	17	CGCGCCGCCGCGGCGAGTGACGT	TGCAGTCATGCGTGACG	-
1	MA0103.3	-1	0.00936966	7.87989	0.527193	11	CGCGCCGCCGCGGCGAGTGACGT	GCGCAGGTGGG	-
1	MA0751.1	-1	0.00977152	8.21785	0.527193	15	CGCGCCGCCGCGGCGAGTGACGT	GACCCCCCGCTGTGC	+
1	MA0516.3	-2	0.0103012	8.66329	0.527193	9	CGCGCCGCCGCGGCGAGTGACGT	CCCCGCCCC	-
# Tomtom (Motif Comparison Tool): Version 5.5.4 compiled on Sep 2 2023 at 01:30:01
# The format of this file is described at https://meme-suite.org/meme/doc/tomtom-output-format.html.
# tomtom -no-ssc -oc . --verbosity 1 -text -min-overlap 5 -mi 1 -dist pearson -evalue -thresh 10.0 /tmp/tmpq8mlgupq /home2/ayh8/data/JASPAR/JASPAR2022_CORE_vertebrates_non-redundant_pfms_meme.txt
