## Supplementary Info. 3 for "Dissection of core promoter syntax through single nucleotide resolution modeling of transcription initiation": pos_patterns.pattern_40.tomtom.tsv

Query_ID	Target_ID	Optimal_offset	p-value	E-value	q-value	Overlap	Query_consensus	Target_consensus	Orientation
1	MA0599.1	-5	1.58923e-05	0.0133654	0.00613807	9	TCCCGGCCCCGCCC	GCCCCGCCCC	+
1	MA0742.2	-6	2.18011e-05	0.0183347	0.00613807	8	TCCCGGCCCCGCCC	CCCCGCCCC	-
1	MA0685.2	-6	2.35278e-05	0.0197869	0.00613807	8	TCCCGGCCCCGCCC	CCCCGCCCC	-
1	MA0516.3	-6	2.54397e-05	0.0213948	0.00613807	8	TCCCGGCCCCGCCC	CCCCGCCCC	-
1	MA0079.5	-6	2.74832e-05	0.0231134	0.00613807	8	TCCCGGCCCCGCCC	CCCCGCCCC	-
1	MA1511.2	-6	2.74832e-05	0.0231134	0.00613807	8	TCCCGGCCCCGCCC	CCCCGCCCC	-
1	MA1959.1	-6	2.74832e-05	0.0231134	0.00613807	8	TCCCGGCCCCGCCC	CCCCGCCCC	-
1	MA0740.2	-6	3.20152e-05	0.0269248	0.00613807	8	TCCCGGCCCCGCCC	CCCCGCCCC	-
1	MA1513.1	-5	3.34957e-05	0.0281699	0.00613807	9	TCCCGGCCCCGCCC	GCCCCGCCCCC	+
1	MA0493.2	-6	5.15024e-05	0.0433135	0.00849401	8	TCCCGGCCCCGCCC	CCCCGCCCC	-
1	MA1517.1	-4	0.000180523	0.15182	0.0246404	10	TCCCGGCCCCGCCC	GGCCACGCCCA	+
1	MA0162.4	0	0.000194043	0.16319	0.0246404	14	TCCCGGCCCCGCCC	CCACGCCCACGCCC	+
1	MA1122.1	-3	0.000213879	0.179873	0.0246404	11	TCCCGGCCCCGCCC	CCTTCCCGCCC	-
1	MA1515.1	-4	0.000213879	0.179873	0.0246404	10	TCCCGGCCCCGCCC	CACCACGCCCA	+
1	MA1712.1	4	0.000231542	0.194727	0.0246404	14	TCCCGGCCCCGCCC	AGGCTCCGGGCCCCGGGG	+
1	MA1522.1	-4	0.000239046	0.201038	0.0246404	10	TCCCGGCCCCGCCC	CGCCCCTCCCC	+
1	MA0597.2	-2	0.000296804	0.249612	0.0287943	12	TCCCGGCCCCGCCC	CCTGCCCTGCGC	-
1	MA0746.2	-4	0.00034231	0.287883	0.0299919	10	TCCCGGCCCCGCCC	GGCCACGCCCACC	+
1	MA0039.4	-4	0.000345519	0.290582	0.0299919	10	TCCCGGCCCCGCCC	CGCCCCACCCCC	+
1	MA0741.1	-5	0.000410205	0.344982	0.0335948	9	TCCCGGCCCCGCCC	GCCACGCCCCC	+
1	MA1627.1	0	0.000427766	0.359751	0.0335948	14	TCCCGGCCCCGCCC	CCCCTCCCCCACAC	+
1	MA1516.1	-4	0.000562286	0.472882	0.0406927	10	TCCCGGCCCCGCCC	GACCACGCCCA	+
1	MA1961.1	0	0.000569137	0.478645	0.0406927	12	TCCCGGCCCCGCCC	CCCCCGCCCCCC	-
1	MA1512.1	-5	0.000592164	0.49801	0.0406927	9	TCCCGGCCCCGCCC	GCCACGCCCAC	+
1	MA1615.1	-1	0.000868083	0.730057	0.0572673	13	TCCCGGCCCCGCCC	CCTGGCCCCAGGG	-
1	MA0733.1	0	0.000964244	0.810929	0.0611644	14	TCCCGGCCCCGCCC	TTACGCCCACGCATTT	+
1	MA0732.1	0	0.00105808	0.889847	0.064631	14	TCCCGGCCCCGCCC	CTACGCCCACGCACT	+
1	MA1630.2	-4	0.00116637	0.980915	0.068701	10	TCCCGGCCCCGCCC	CTCCCCTCCCCC	-
1	MA0753.2	-3	0.00124221	1.0447	0.0706454	11	TCCCGGCCCCGCCC	CCGCCCCCCCCAC	+
1	MA0146.2	-2	0.00139232	1.17094	0.0765426	12	TCCCGGCCCCGCCC	GGGGCCGAGGCCTG	+
1	MA1564.1	-5	0.00168651	1.41835	0.0897246	9	TCCCGGCCCCGCCC	GCCACGCCCCCC	+
1	MA1981.1	0	0.00180351	1.51675	0.0929511	14	TCCCGGCCCCGCCC	TCCCGCCCCTTTCCTTTC	-
1	MA0747.1	-5	0.00211322	1.77722	0.105613	9	TCCCGGCCCCGCCC	GCCACGCCCACT	+
1	MA0471.2	-3	0.00238016	2.00171	0.115341	11	TCCCGGCCCCGCCC	CCTTCCCGCCCCC	-
1	MA1713.1	-2	0.00248165	2.08707	0.115341	12	TCCCGGCCCCGCCC	CCCGCCGCTCCCCC	+
1	MA1599.1	-2	0.00251768	2.11737	0.115341	12	TCCCGGCCCCGCCC	CGGGCCAAGCCCCTAT	+
1	MA1653.1	-4	0.00263881	2.21924	0.117623	10	TCCCGGCCCCGCCC	CCCCCCTCCCCC	+
1	MA1976.1	13	0.0027441	2.30779	0.119097	14	TCCCGGCCCCGCCC	CCCTCGCACAGGCCCCCGGGCCCCCCT	-
1	MA1965.1	-6	0.00296717	2.49539	0.125477	8	TCCCGGCCCCGCCC	CCCCTCCCCC	+
1	MA0528.2	-2	0.00314368	2.64384	0.127108	12	TCCCGGCCCCGCCC	CCTCCTCCCCCC	-
1	MA1107.2	-3	0.0057256	4.81523	0.224831	11	TCCCGGCCCCGCCC	CAGCCACACCCACCCC	+
1	MA1723.1	7	0.00637553	5.36182	0.244531	14	TCCCGGCCCCGCCC	CCTTCTGCTTCCTCCCTGCCCACC	-
1	MA1973.1	2	0.00733737	6.17073	0.27219	14	TCCCGGCCCCGCCC	GGGCCCAGGCTAGCCCACGC	+
1	MA1726.1	-1	0.00742677	6.24591	0.27219	13	TCCCGGCCCCGCCC	CCCTGCAGAGCCCT	+
1	MA1986.1	-3	0.00764515	6.42957	0.274103	10	TCCCGGCCCCGCCC	GGGGCCCACC	+
1	MA0522.3	-3	0.00855703	7.19646	0.300269	11	TCCCGGCCCCGCCC	CGCACCTGCCC	+
1	MA1650.1	-4	0.00889213	7.47828	0.305527	10	TCCCGGCCCCGCCC	CCCCGCGCACCC	+
1	MA0814.2	-1	0.00929118	7.81388	0.312723	13	TCCCGGCCCCGCCC	CCCGCCTCAGGCCC	-
1	MA1930.1	7	0.0096107	8.0826	0.317008	14	TCCCGGCCCCGCCC	CTGCAGTTCCCCCTTCTGGCCACTAGGGGGCGCTA	+
1	MA0830.2	-2	0.0101131	8.50512	0.321422	12	TCCCGGCCCCGCCC	CGGCACCTGCCCC	+
1	MA0472.2	-2	0.0101343	8.52293	0.321422	11	TCCCGGCCCCGCCC	ACGCCCACGCA	+
1	MA1578.1	-6	0.0113496	9.54504	0.353176	8	TCCCGGCCCCGCCC	CCCCCCACTT	+
1	MA1102.2	-2	0.0117259	9.86147	0.358127	12	TCCCGGCCCCGCCC	GCGCCCCCTGCT	-
# Tomtom (Motif Comparison Tool): Version 5.5.4 compiled on Sep 2 2023 at 01:30:01
# The format of this file is described at https://meme-suite.org/meme/doc/tomtom-output-format.html.
# tomtom -no-ssc -oc . --verbosity 1 -text -min-overlap 5 -mi 1 -dist pearson -evalue -thresh 10.0 /tmp/tmpku5bch1g /home2/ayh8/data/JASPAR/JASPAR2022_CORE_vertebrates_non-redundant_pfms_meme.txt
