## Supplementary Info. 3 for "Dissection of core promoter syntax through single nucleotide resolution modeling of transcription initiation": pos_patterns.pattern_41.tomtom.tsv

Query_ID	Target_ID	Optimal_offset	p-value	E-value	q-value	Overlap	Query_consensus	Target_consensus	Orientation
1	MA0517.1	4	0.000160995	0.135397	0.177129	10	TTTCGTTTCC	TCAGTTTCATTTTCC	+
1	MA1971.1	5	0.000443365	0.37287	0.177129	9	TTTCGTTTCC	CCTGGTTTCGTTGC	-
1	MA1418.1	9	0.000698533	0.587466	0.177129	10	TTTCGTTTCC	CAGTTTCGGTTTCCGTTTCCC	-
1	MA0652.1	2	0.000748184	0.629223	0.177129	10	TTTCGTTTCC	AGTTTCGGTTTCGA	-
1	MA0772.1	2	0.000748184	0.629223	0.177129	10	TTTCGTTTCC	ACTTTCGCTTTCGT	-
1	MA1419.1	3	0.000766353	0.644503	0.177129	10	TTTCGTTTCC	TAGTTTCGGTTTCGG	-
1	MA1420.1	2	0.000829935	0.697975	0.177129	10	TTTCGTTTCC	AGTTTCGGTTTCGG	-
1	MA0653.1	2	0.000844787	0.710466	0.177129	10	TTTCGTTTCC	AGTTTCGGTTTCGTT	-
1	MA0157.3	0	0.00176665	1.48575	0.329261	10	TTTCGTTTCC	TTTTGTTTACAT	-
1	MA1623.1	3	0.0040797	3.43103	0.604707	10	TTTCGTTTCC	AGTTTCTGTTTCT	-
1	MA0081.2	0	0.00429983	3.61616	0.604707	10	TTTCGTTTCC	TTTCACTTCCTCTTTT	+
1	MA1943.1	2	0.0044964	3.78147	0.604707	10	TTTCGTTTCC	GTTTATGTTTCCGGT	-
1	MA0051.1	7	0.00468657	3.9414	0.604707	10	TTTCGTTTCC	GTTTTGCTTTCACTTTCC	-
1	MA0860.1	5	0.00695608	5.85007	0.833432	10	TTTCGTTTCC	TGACCTTTCGTGACCTT	-
1	MA1606.1	-1	0.00941279	7.91616	0.997257	9	TTTCGTTTCC	TTTGTTTACAT	-
1	MA1981.1	9	0.00991871	8.34164	0.997257	9	TTTCGTTTCC	TCCCGCCCCTTTCCTTTC	-
1	MA0050.3	2	0.0109711	9.22673	0.997257	10	TTTCGTTTCC	ACTTTCAGTTTCATT	-
1	MA0030.1	5	0.0114827	9.65693	0.997257	9	TTTCGTTTCC	ATTGTTTACGTTTG	-
# Tomtom (Motif Comparison Tool): Version 5.5.4 compiled on Sep 2 2023 at 01:30:01
# The format of this file is described at https://meme-suite.org/meme/doc/tomtom-output-format.html.
# tomtom -no-ssc -oc . --verbosity 1 -text -min-overlap 5 -mi 1 -dist pearson -evalue -thresh 10.0 /tmp/tmpz27z3vea /home2/ayh8/data/JASPAR/JASPAR2022_CORE_vertebrates_non-redundant_pfms_meme.txt
