## Supplementary Info. 3 for "Dissection of core promoter syntax through single nucleotide resolution modeling of transcription initiation": pos_patterns.pattern_43.tomtom.tsv

Query_ID	Target_ID	Optimal_offset	p-value	E-value	q-value	Overlap	Query_consensus	Target_consensus	Orientation
1	MA1418.1	2	2.80699e-06	0.00236068	0.00470559	18	GTTTTGGTTTTGGTTTCG	CAGTTTCGGTTTCCGTTTCCC	-
1	MA1419.1	-4	8.39186e-06	0.00705755	0.00602269	14	GTTTTGGTTTTGGTTTCG	TAGTTTCGGTTTCGG	-
1	MA0051.1	0	1.0778e-05	0.00906431	0.00602269	18	GTTTTGGTTTTGGTTTCG	GTTTTGCTTTCACTTTCC	-
1	MA1420.1	-5	3.38978e-05	0.028508	0.0142064	13	GTTTTGGTTTTGGTTTCG	AGTTTCGGTTTCGG	-
1	MA0652.1	-5	7.57611e-05	0.0637151	0.0254009	13	GTTTTGGTTTTGGTTTCG	AGTTTCGGTTTCGA	-
1	MA0653.1	1	0.000125106	0.105214	0.0349543	14	GTTTTGGTTTTGGTTTCG	AGTTTCGGTTTCGTT	-
1	MA0517.1	-3	0.00143456	1.20646	0.343553	15	GTTTTGGTTTTGGTTTCG	TCAGTTTCATTTTCC	+
1	MA1971.1	-2	0.00220027	1.85043	0.433497	14	GTTTTGGTTTTGGTTTCG	CCTGGTTTCGTTGC	-
1	MA1509.1	-5	0.00249474	2.09808	0.433497	9	GTTTTGGTTTTGGTTTCG	AGTTTCGGT	-
1	MA1989.1	-4	0.00258591	2.17475	0.433497	14	GTTTTGGTTTTGGTTTCG	TTCTTGTGGTTTTT	-
1	MA0073.1	0	0.00286072	2.40586	0.435968	18	GTTTTGGTTTTGGTTTCG	TGGGGGGGGGTGGTTTGGGG	-
1	MA1709.1	-3	0.00346398	2.91321	0.483913	15	GTTTTGGTTTTGGTTTCG	TAGGTTTCTGTTGCT	-
1	MA0772.1	0	0.00413803	3.48008	0.533609	14	GTTTTGGTTTTGGTTTCG	ACTTTCGCTTTCGT	-
1	MA0511.2	-1	0.0044888	3.77508	0.537496	9	GTTTTGGTTTTGGTTTCG	TTGCGGTTT	-
1	MA0497.1	-1	0.00501218	4.21524	0.560155	15	GTTTTGGTTTTGGTTTCG	TTCTATTTTTAGCAT	-
1	MA0002.2	-5	0.00580634	4.88313	0.608353	11	GTTTTGGTTTTGGTTTCG	GTCTGTGGTTT	+
1	MA1623.1	-5	0.0074442	6.26057	0.734078	13	GTTTTGGTTTTGGTTTCG	AGTTTCTGTTTCT	-
1	MA0442.2	-6	0.00814813	6.85258	0.736294	11	GTTTTGGTTTTGGTTTCG	TTCTTTGTTTT	-
1	MA0901.2	-1	0.00834511	7.01824	0.736294	14	GTTTTGGTTTTGGTTTCG	AAATTTTATTGGTT	-
# Tomtom (Motif Comparison Tool): Version 5.5.4 compiled on Sep 2 2023 at 01:30:01
# The format of this file is described at https://meme-suite.org/meme/doc/tomtom-output-format.html.
# tomtom -no-ssc -oc . --verbosity 1 -text -min-overlap 5 -mi 1 -dist pearson -evalue -thresh 10.0 /tmp/tmp_5fs1lr7 /home2/ayh8/data/JASPAR/JASPAR2022_CORE_vertebrates_non-redundant_pfms_meme.txt
