## Supplementary Info. 3 for "Dissection of core promoter syntax through single nucleotide resolution modeling of transcription initiation": pos_patterns.pattern_44.tomtom.tsv

Query_ID	Target_ID	Optimal_offset	p-value	E-value	q-value	Overlap	Query_consensus	Target_consensus	Orientation
1	MA0778.1	1	9.94348e-09	8.36246e-06	1.57738e-05	11	GGGAATTCCCC	AGGGGATTCCCCT	+
1	MA0105.4	1	7.2208e-08	6.07269e-05	3.03165e-05	11	GGGAATTCCCC	AGGGGAATCCCCT	+
1	MA0107.1	0	5.33755e-07	0.000448888	0.000179277	10	GGGAATTCCCC	GGGAATTTCC	+
1	MA0101.1	-1	2.14481e-06	0.00180378	0.000514569	10	GGGAATTCCCC	GGAAATCCCC	-
1	MA1117.1	-2	0.000148148	0.124593	0.0276444	9	GGGAATTCCCC	GAATTCCCCGG	+
1	MA1601.2	2	0.00495171	4.16438	0.755989	10	GGGAATTCCCC	GTGGGAAAGCCT	+
# Tomtom (Motif Comparison Tool): Version 5.5.4 compiled on Sep 2 2023 at 01:30:01
# The format of this file is described at https://meme-suite.org/meme/doc/tomtom-output-format.html.
# tomtom -no-ssc -oc . --verbosity 1 -text -min-overlap 5 -mi 1 -dist pearson -evalue -thresh 10.0 /tmp/tmpx174qand /home2/ayh8/data/JASPAR/JASPAR2022_CORE_vertebrates_non-redundant_pfms_meme.txt
