## Supplementary Info. 3 for "Dissection of core promoter syntax through single nucleotide resolution modeling of transcription initiation": pos_patterns.pattern_45.tomtom.tsv

Query_ID	Target_ID	Optimal_offset	p-value	E-value	q-value	Overlap	Query_consensus	Target_consensus	Orientation
1	MA0139.1	2	3.22858e-06	0.00271523	0.00542531	14	GCCAGCAGAGGGAG	TGGCCACCAGGGGGCGCTA	+
1	MA1929.1	17	1.1974e-05	0.0100702	0.0100606	14	GCCAGCAGAGGGAG	CTGCAGTTCCAGCTGTGGCCACCAGGGGGCGCTA	+
1	MA1930.1	18	2.2277e-05	0.018735	0.0124781	14	GCCAGCAGAGGGAG	CTGCAGTTCCCCCTTCTGGCCACTAGGGGGCGCTA	+
1	MA1102.2	-3	0.000228678	0.192318	0.0960679	11	GCCAGCAGAGGGAG	AGCAGGGGGCGC	+
1	MA1628.1	0	0.000396266	0.33326	0.133177	11	GCCAGCAGAGGGAG	CACAGCAGGGG	+
1	MA1629.1	2	0.00148479	1.24871	0.415841	12	GCCAGCAGAGGGAG	CTCACAGCAGGGGG	+
1	MA1587.1	-1	0.00246607	2.07396	0.517998	13	GCCAGCAGAGGGAG	TCAGGAGGTCGAGG	-
1	MA1987.1	1	0.00312794	2.6306	0.584022	14	GCCAGCAGAGGGAG	GAGCACCAAAGGGGGGAAGGG	+
1	MA1631.1	-1	0.00402443	3.38455	0.676267	13	GCCAGCAGAGGGAG	GGGGCAGGTGCTG	-
1	MA0697.2	0	0.00504441	4.24235	0.770604	13	GCCAGCAGAGGGAG	CACAGCAGGAGGC	+
1	MA0076.2	0	0.00630524	5.3027	0.811594	11	GCCAGCAGAGGGAG	GCCGGAAGTGG	-
1	MA1999.1	-4	0.00641852	5.39797	0.811594	10	GCCAGCAGAGGGAG	GGAGATGGAGAACAG	-
1	MA1715.1	2	0.00676166	5.68656	0.811594	13	GCCAGCAGAGGGAG	GTACCAGGAGTGGGG	-
1	MA0696.1	0	0.00847007	7.12333	0.899753	14	GCCAGCAGAGGGAG	CACAGCGGGGGGTC	-
1	MA0830.2	-1	0.00963588	8.10378	0.899753	13	GCCAGCAGAGGGAG	GGGGCAGGTGCCG	-
1	MA0750.2	1	0.00963588	8.10378	0.899753	12	GCCAGCAGAGGGAG	GCCCGGAAGTGGC	+
1	MA1961.1	0	0.0098626	8.29445	0.899753	12	GCCAGCAGAGGGAG	GGGGGGCGGGGG	+
1	MA1467.2	-3	0.0101733	8.55578	0.899753	11	GCCAGCAGAGGGAG	GACAGATGGCA	+
# Tomtom (Motif Comparison Tool): Version 5.5.4 compiled on Sep 2 2023 at 01:30:01
# The format of this file is described at https://meme-suite.org/meme/doc/tomtom-output-format.html.
# tomtom -no-ssc -oc . --verbosity 1 -text -min-overlap 5 -mi 1 -dist pearson -evalue -thresh 10.0 /tmp/tmpavmcpb2m /home2/ayh8/data/JASPAR/JASPAR2022_CORE_vertebrates_non-redundant_pfms_meme.txt
