## Supplementary Info. 3 for "Dissection of core promoter syntax through single nucleotide resolution modeling of transcription initiation": pos_patterns.pattern_46.tomtom.tsv

Query_ID	Target_ID	Optimal_offset	p-value	E-value	q-value	Overlap	Query_consensus	Target_consensus	Orientation
1	MA0506.2	-1	1.35616e-05	0.0114053	0.0227618	14	GGCTCGCGCCTGCGT	GCCTGCGCCTGCGCG	+
1	MA1529.1	0	3.65806e-05	0.0307643	0.0306983	15	GGCTCGCGCCTGCGT	GGGCCGCAGCTGCGTCCC	+
1	MA0048.2	-4	0.000597872	0.50281	0.217753	10	GGCTCGCGCCTGCGT	CGCAGCTGCG	+
1	MA1560.1	-4	0.000648695	0.545552	0.217753	10	GGCTCGCGCCTGCGT	TGCACGTGCG	-
1	MA0103.3	-4	0.00129754	1.09123	0.230451	11	GGCTCGCGCCTGCGT	CCCACCTGCGC	+
1	MA1635.1	-4	0.00137305	1.15473	0.230451	10	GGCTCGCGCCTGCGT	CGCAGCTGCG	+
1	MA0522.3	-4	0.00195187	1.64152	0.297818	11	GGCTCGCGCCTGCGT	CGCACCTGCCC	+
1	MA1558.1	-4	0.00442493	3.72137	0.618898	10	GGCTCGCGCCTGCGT	TGCACCTGCC	-
1	MA0146.2	2	0.00649844	5.46519	0.742944	12	GGCTCGCGCCTGCGT	GGGGCCGAGGCCTG	+
1	MA1099.2	0	0.00733443	6.16826	0.742944	10	GGCTCGCGCCTGCGT	GCCACGTGCC	-
1	MA1584.1	1	0.00740807	6.23019	0.742944	15	GGCTCGCGCCTGCGT	CGACCCCCCGCTGTGC	+
1	MA1976.1	0	0.0075316	6.33408	0.742944	15	GGCTCGCGCCTGCGT	CCCTCGCACAGGCCCCCGGGCCCCCCT	-
1	MA0751.1	0	0.00799683	6.72534	0.742944	15	GGCTCGCGCCTGCGT	GACCCCCCGCTGTGC	+
1	MA1648.1	-4	0.00810556	6.81677	0.742944	11	GGCTCGCGCCTGCGT	CGCACCTGCCG	+
1	MA1650.1	-1	0.00844244	7.1001	0.742944	12	GGCTCGCGCCTGCGT	CCCCGCGCACCC	+
1	MA0616.2	0	0.00889543	7.48106	0.742944	10	GGCTCGCGCCTGCGT	GGCACGTGCC	-
1	MA0696.1	0	0.00953963	8.02283	0.742944	14	GGCTCGCGCCTGCGT	GACCCCCCGCTGTG	+
1	MA0009.2	-3	0.0101789	8.56046	0.742944	12	GGCTCGCGCCTGCGT	TCACACCTAGGTGTGA	-
1	MA0472.2	-4	0.010181	8.56222	0.742944	11	GGCTCGCGCCTGCGT	TGCGTGGGCGT	-
# Tomtom (Motif Comparison Tool): Version 5.5.4 compiled on Sep 2 2023 at 01:30:01
# The format of this file is described at https://meme-suite.org/meme/doc/tomtom-output-format.html.
# tomtom -no-ssc -oc . --verbosity 1 -text -min-overlap 5 -mi 1 -dist pearson -evalue -thresh 10.0 /tmp/tmpbyl575li /home2/ayh8/data/JASPAR/JASPAR2022_CORE_vertebrates_non-redundant_pfms_meme.txt
