## Supplementary Info. 3 for "Dissection of core promoter syntax through single nucleotide resolution modeling of transcription initiation": pos_patterns.pattern_47.tomtom.tsv

Query_ID	Target_ID	Optimal_offset	p-value	E-value	q-value	Overlap	Query_consensus	Target_consensus	Orientation
1	MA0527.1	-9	7.64736e-06	0.00643143	0.0128629	14	TAAAACCATCAGATCTCGTGAGA	CAGATCTCGCGAGAG	-
1	MA0663.1	-12	0.0026282	2.21031	0.715608	10	TAAAACCATCAGATCTCGTGAGA	ATCACGTGAT	+
1	MA0664.1	-12	0.00329667	2.7725	0.715608	10	TAAAACCATCAGATCTCGTGAGA	ATCACGTGAT	+
1	MA0692.1	-12	0.00381636	3.20955	0.715608	10	TAAAACCATCAGATCTCGTGAGA	ATCACGTGAC	+
1	MA0828.2	-10	0.00408483	3.43534	0.715608	13	TAAAACCATCAGATCTCGTGAGA	TTATCACGTGATAA	+
1	MA1464.1	-12	0.00504793	4.24531	0.715608	10	TAAAACCATCAGATCTCGTGAGA	GTCACGTGCC	+
1	MA1644.1	-2	0.00554826	4.66609	0.715608	11	TAAAACCATCAGATCTCGTGAGA	AGCCAATCAGA	+
1	MA0526.4	-11	0.00555381	4.67075	0.715608	12	TAAAACCATCAGATCTCGTGAGA	GGTCACGTGACC	+
1	MA0060.3	-2	0.00590664	4.96748	0.715608	11	TAAAACCATCAGATCTCGTGAGA	AACCAATCAGA	+
1	MA0829.2	-2	0.00595631	5.00926	0.715608	14	TAAAACCATCAGATCTCGTGAGA	AGATCACCTGATCT	+
1	MA0636.1	-12	0.00699247	5.88067	0.734205	10	TAAAACCATCAGATCTCGTGAGA	GTCACGTGAC	+
1	MA0831.3	-12	0.0079169	6.65811	0.734205	10	TAAAACCATCAGATCTCGTGAGA	GTCACGTGAC	+
1	MA1471.1	0	0.0082741	6.95851	0.734205	12	TAAAACCATCAGATCTCGTGAGA	AAAAACCATTAC	+
1	MA1101.2	-2	0.00954052	8.02358	0.734205	19	TAAAACCATCAGATCTCGTGAGA	AAAGCATGACTCATCATTT	+
1	MA0871.2	-11	0.0104042	8.74995	0.734205	11	TAAAACCATCAGATCTCGTGAGA	GGTCACGTGGG	-
1	MA1592.1	-4	0.0104109	8.75557	0.734205	16	TAAAACCATCAGATCTCGTGAGA	GGTATGAGTTCTCGCT	+
1	MA1989.1	0	0.0104895	8.82163	0.734205	14	TAAAACCATCAGATCTCGTGAGA	AAAAACCACAAGAA	+
1	MA0464.2	-12	0.0113	9.50333	0.734205	10	TAAAACCATCAGATCTCGTGAGA	ATCACGTGAC	+
1	MA1576.1	-8	0.0113492	9.54467	0.734205	15	TAAAACCATCAGATCTCGTGAGA	TAAGGTCACGTAAGGTCAC	-
# Tomtom (Motif Comparison Tool): Version 5.5.4 compiled on Sep 2 2023 at 01:30:01
# The format of this file is described at https://meme-suite.org/meme/doc/tomtom-output-format.html.
# tomtom -no-ssc -oc . --verbosity 1 -text -min-overlap 5 -mi 1 -dist pearson -evalue -thresh 10.0 /tmp/tmpn7rr_l44 /home2/ayh8/data/JASPAR/JASPAR2022_CORE_vertebrates_non-redundant_pfms_meme.txt
