## Supplementary Info. 3 for "Dissection of core promoter syntax through single nucleotide resolution modeling of transcription initiation": pos_patterns.pattern_49.tomtom.tsv

Query_ID	Target_ID	Optimal_offset	p-value	E-value	q-value	Overlap	Query_consensus	Target_consensus	Orientation
1	MA1569.1	-3	3.6778e-05	0.0309303	0.0340782	11	CAGTGCCGCAGGCG	CGCCTGAGGCG	-
1	MA0812.1	-3	0.000141521	0.119019	0.0790813	11	CAGTGCCGCAGGCG	TGCCTGAGGCT	-
1	MA1583.1	1	0.000399785	0.33622	0.134039	12	CAGTGCCGCAGGCG	GCATTGCCGCAGT	+
1	MA0753.2	-2	0.000399785	0.33622	0.134039	12	CAGTGCCGCAGGCG	GTGGGGGGGGCGG	-
1	MA1712.1	3	0.00123198	1.03609	0.295038	14	CAGTGCCGCAGGCG	CCCCGGGGCCCGGAGCCT	-
1	MA0747.1	-1	0.00154943	1.30307	0.324679	12	CAGTGCCGCAGGCG	AGTGGGCGTGGC	-
1	MA0746.2	-1	0.0022145	1.86239	0.397312	13	CAGTGCCGCAGGCG	GGTGGGCGTGGCC	-
1	MA1627.1	0	0.00238181	2.0031	0.397312	14	CAGTGCCGCAGGCG	GTGTGGGGGAGGGG	-
1	MA0697.2	0	0.00283234	2.382	0.397312	13	CAGTGCCGCAGGCG	CACAGCAGGAGGC	+
1	MA0814.2	-2	0.00284407	2.39186	0.397312	12	CAGTGCCGCAGGCG	GGGCCTGAGGCGGG	+
1	MA0003.4	-1	0.00426572	3.58747	0.550075	13	CAGTGCCGCAGGCG	ATTGCCTCAGGCCA	+
1	MA1512.1	-2	0.00479621	4.03361	0.574306	11	CAGTGCCGCAGGCG	GTGGGCGTGGC	-
1	MA0039.4	-2	0.0060105	5.05483	0.671727	12	CAGTGCCGCAGGCG	GGGGGTGGGGCG	-
1	MA1615.1	0	0.00646551	5.43749	0.677416	13	CAGTGCCGCAGGCG	CCTGGCCCCAGGG	-
1	MA0103.3	-5	0.00716776	6.02808	0.706817	9	CAGTGCCGCAGGCG	GCGCAGGTGGG	-
1	MA0506.2	2	0.00768023	6.45908	0.715278	13	CAGTGCCGCAGGCG	CGCGCAGGCGCAGGC	-
1	MA1564.1	-1	0.00918468	7.72432	0.810371	12	CAGTGCCGCAGGCG	GGGGGGCGTGGC	-
1	MA0815.1	-1	0.0113037	9.5064	0.845458	13	CAGTGCCGCAGGCG	TGCCCTCAGGGCA	-
# Tomtom (Motif Comparison Tool): Version 5.5.4 compiled on Sep 2 2023 at 01:30:01
# The format of this file is described at https://meme-suite.org/meme/doc/tomtom-output-format.html.
# tomtom -no-ssc -oc . --verbosity 1 -text -min-overlap 5 -mi 1 -dist pearson -evalue -thresh 10.0 /tmp/tmpazt33_8l /home2/ayh8/data/JASPAR/JASPAR2022_CORE_vertebrates_non-redundant_pfms_meme.txt
