## Supplementary Info. 3 for "Dissection of core promoter syntax through single nucleotide resolution modeling of transcription initiation": pos_patterns.pattern_50.tomtom.tsv

Query_ID	Target_ID	Optimal_offset	p-value	E-value	q-value	Overlap	Query_consensus	Target_consensus	Orientation
1	MA1464.1	0	8.21396e-05	0.0690794	0.134589	10	GTGACGTGCGCCG	GTCACGTGCC	+
1	MA0871.2	1	0.000587681	0.494239	0.25727	10	GTGACGTGCGCCG	GGTCACGTGGG	-
1	MA0863.1	0	0.000689959	0.580256	0.25727	13	GTGACGTGCGCCG	GTGCCGTGTGCAAA	-
1	MA0603.1	1	0.000763402	0.642021	0.25727	9	GTGACGTGCGCCG	GGTCACGTGC	+
1	MA0464.2	0	0.00085264	0.71707	0.25727	10	GTGACGTGCGCCG	GTCACGTGAT	-
1	MA0604.1	0	0.00094207	0.792281	0.25727	8	GTGACGTGCGCCG	ATGACGTA	+
1	MA1939.1	5	0.00139073	1.16961	0.325539	12	GTGACGTGCGCCG	ATCACGTGATTTCCGGC	-
1	MA1106.1	-1	0.00211739	1.78072	0.426712	10	GTGACGTGCGCCG	GTACGTGCCC	+
1	MA0597.2	1	0.0023438	1.97113	0.426712	11	GTGACGTGCGCCG	CCTGCCCTGCGC	-
1	MA0636.1	0	0.00265621	2.23388	0.43258	10	GTGACGTGCGCCG	GTCACGTGAC	-
1	MA1475.1	1	0.00290403	2.44229	0.43258	11	GTGACGTGCGCCG	GGTGACGTCACC	+
1	MA1474.1	1	0.00523049	4.39884	0.501548	11	GTGACGTGCGCCG	GGTGACGTGGCA	-
1	MA1114.1	6	0.00554441	4.66285	0.501548	11	GTGACGTGCGCCG	GGGTGAGTGACAGGCGG	+
1	MA0831.3	0	0.00564823	4.75016	0.501548	10	GTGACGTGCGCCG	GTCACGTGAC	+
1	MA0499.2	0	0.0057462	4.83255	0.501548	13	GTGACGTGCGCCG	GGGACAGGTGCTG	-
1	MA0656.1	1	0.00591811	4.97713	0.501548	11	GTGACGTGCGCCG	GATGACGTCATC	-
1	MA0147.3	1	0.00642175	5.40069	0.501548	11	GTGACGTGCGCCG	GGCCACGTGCCC	+
1	MA0259.1	-1	0.00642798	5.40593	0.501548	8	GTGACGTGCGCCG	GGACGTGC	+
1	MA0616.2	0	0.00778098	6.5438	0.533298	10	GTGACGTGCGCCG	GGCACGTGCC	+
1	MA0692.1	0	0.00814256	6.84789	0.533298	10	GTGACGTGCGCCG	GTCACGTGAT	-
1	MA1560.1	0	0.00814256	6.84789	0.533298	10	GTGACGTGCGCCG	TGCACGTGCG	-
1	MA0638.1	2	0.0086774	7.2977	0.533298	12	GTGACGTGCGCCG	TGATGACGTGGCAC	-
1	MA0526.4	1	0.00956442	8.04368	0.533298	11	GTGACGTGCGCCG	GGTCACGTGACC	+
1	MA1140.2	1	0.0115828	9.7411	0.533298	11	GTGACGTGCGCCG	GATGACGTCATC	-
# Tomtom (Motif Comparison Tool): Version 5.5.4 compiled on Sep 2 2023 at 01:30:01
# The format of this file is described at https://meme-suite.org/meme/doc/tomtom-output-format.html.
# tomtom -no-ssc -oc . --verbosity 1 -text -min-overlap 5 -mi 1 -dist pearson -evalue -thresh 10.0 /tmp/tmpr0h6zl42 /home2/ayh8/data/JASPAR/JASPAR2022_CORE_vertebrates_non-redundant_pfms_meme.txt
