## Supplementary Info. 3 for "Dissection of core promoter syntax through single nucleotide resolution modeling of transcription initiation": pos_patterns.pattern_51.tomtom.tsv

Query_ID	Target_ID	Optimal_offset	p-value	E-value	q-value	Overlap	Query_consensus	Target_consensus	Orientation
1	MA1708.1	1	0.000189583	0.159439	0.152567	10	ACTTCCTCCTCAGA	CACTTCCGCCT	-
1	MA1946.1	0	0.00031887	0.26817	0.152567	13	ACTTCCTCCTCAGA	ACTTCCTGTTTAC	-
1	MA1956.1	1	0.000651586	0.547984	0.152567	13	ACTTCCTCCTCAGA	CACTTCCTGTTTAC	-
1	MA0474.3	3	0.000814001	0.684575	0.152567	11	ACTTCCTCCTCAGA	CCCACTTCCTGTTT	-
1	MA1947.1	0	0.000823815	0.692829	0.152567	13	ACTTCCTCCTCAGA	ACTTCCTGTTTAC	-
1	MA0136.3	2	0.00083048	0.698434	0.152567	10	ACTTCCTCCTCAGA	TCACTTCCTTCT	-
1	MA1953.1	1	0.000929423	0.781645	0.152567	13	ACTTCCTCCTCAGA	TACTTCCTGTTTAC	-
1	MA0062.3	3	0.000929423	0.781645	0.152567	11	ACTTCCTCCTCAGA	CCCACTTCCTGTTT	+
1	MA1935.1	1	0.00101476	0.853415	0.152567	13	ACTTCCTCCTCAGA	CACTTCCTGTTTAC	-
1	MA1955.1	1	0.00106012	0.891557	0.152567	13	ACTTCCTCCTCAGA	CACTTCCTGTTTAC	-
1	MA1954.1	1	0.0012076	1.01559	0.152567	13	ACTTCCTCCTCAGA	CACTTCCTGTTGAT	-
1	MA1508.1	0	0.00125319	1.05393	0.152567	12	ACTTCCTCCTCAGA	ACTTCCTGTTTC	-
1	MA0761.2	3	0.00131607	1.10681	0.152567	11	ACTTCCTCCTCAGA	TTCACTTCCTGTTT	-
1	MA1950.1	1	0.00149534	1.25758	0.152567	13	ACTTCCTCCTCAGA	CACTTCCTGTTTAC	-
1	MA0640.2	4	0.00169619	1.4265	0.152567	10	ACTTCCTCCTCAGA	TTCCACTTCCTGGT	+
1	MA1992.1	4	0.00176003	1.48019	0.152567	11	ACTTCCTCCTCAGA	CCCCACTTCCTGTCT	-
1	MA1936.1	1	0.00176829	1.48713	0.152567	13	ACTTCCTCCTCAGA	CACTTCCTGTTTAC	-
1	MA0473.3	3	0.00176829	1.48713	0.152567	11	ACTTCCTCCTCAGA	CCCACTTCCTGTTT	-
1	MA1942.1	1	0.00183525	1.54345	0.152567	14	ACTTCCTCCTCAGA	CACTTCCTGTTTACG	-
1	MA1952.1	1	0.00184309	1.55004	0.152567	13	ACTTCCTCCTCAGA	TACTTCCTGTTTAT	-
1	MA2002.1	0	0.00227339	1.91193	0.17384	11	ACTTCCTCCTCAGA	AGTGCCTGATC	-
1	MA0645.1	1	0.0023101	1.94279	0.17384	9	ACTTCCTCCTCAGA	CACTTCCGCT	-
1	MA1484.1	0	0.0026995	2.27028	0.194312	10	ACTTCCTCCTCAGA	ACTTCCGGTC	-
1	MA0081.2	4	0.0037532	3.15644	0.239135	12	ACTTCCTCCTCAGA	TTTCACTTCCTCTTTT	+
1	MA0508.3	1	0.003872	3.25635	0.239135	10	ACTTCCTCCTCAGA	TTCTTTCTCTT	+
1	MA1629.1	-1	0.00392689	3.30252	0.239135	13	ACTTCCTCCTCAGA	CCCCCTGCTGTGAG	-
1	MA0528.2	-1	0.00402063	3.38135	0.239135	12	ACTTCCTCCTCAGA	CCTCCTCCCCCC	-
1	MA0076.2	2	0.00404443	3.40136	0.239135	9	ACTTCCTCCTCAGA	CCACTTCCGGC	+
1	MA0687.1	1	0.00424188	3.56742	0.242161	13	ACTTCCTCCTCAGA	TACTTCCTCTTTTT	-
1	MA0598.3	3	0.00442191	3.71883	0.244024	12	ACTTCCTCCTCAGA	CTCACTTCCTGTTTC	+
1	MA0764.3	1	0.00493925	4.15391	0.263781	9	ACTTCCTCCTCAGA	CACTTCCGGT	-
1	MA0697.2	0	0.00520487	4.3773	0.26928	13	ACTTCCTCCTCAGA	GCCTCCTGCTGTG	-
1	MA0028.2	1	0.00654197	5.5018	0.326798	9	ACTTCCTCCTCAGA	CACTTCCGGT	-
1	MA1652.1	5	0.00671143	5.64431	0.326798	9	ACTTCCTCCTCAGA	TTCTCACCTCCTCC	-
1	MA1983.1	6	0.00723176	6.08191	0.338975	14	ACTTCCTCCTCAGA	TCTGTTACTTGCAGCCAAAAG	+
1	MA0760.1	1	0.00749008	6.29916	0.338975	9	ACTTCCTCCTCAGA	CACTTCCGGT	-
1	MA0765.3	1	0.00783114	6.58599	0.338975	9	ACTTCCTCCTCAGA	CACTTCCGGT	-
1	MA0080.6	4	0.0078725	6.62077	0.338975	13	ACTTCCTCCTCAGA	TTCCACTTCCTCTTTTT	-
1	MA0156.3	2	0.00798526	6.7156	0.338975	10	ACTTCCTCCTCAGA	TCACTTCCGGTT	-
1	MA0505.2	0	0.00864548	7.27085	0.352405	13	ACTTCCTCCTCAGA	AGTTCAAGGTCAG	-
1	MA1958.1	7	0.00879078	7.39305	0.352405	10	ACTTCCTCCTCAGA	TTTTACGACTTCCGCCC	-
1	MA0098.3	1	0.00894022	7.51872	0.352405	9	ACTTCCTCCTCAGA	CACTTCCGGT	-
1	MA0750.2	3	0.00932213	7.83991	0.358914	10	ACTTCCTCCTCAGA	GCCACTTCCGGGC	-
1	MA1122.1	0	0.0100412	8.44463	0.377812	11	ACTTCCTCCTCAGA	CCTTCCCGCCC	-
1	MA0763.1	1	0.011092	9.32835	0.406912	9	ACTTCCTCCTCAGA	CACTTCCGGT	-
1	MA1944.1	5	0.0113061	9.50846	0.406912	9	ACTTCCTCCTCAGA	TAATTACTTCCGGT	-
1	MA0759.2	2	0.0118816	9.99241	0.418524	9	ACTTCCTCCTCAGA	CCACTTCCGGT	-
# Tomtom (Motif Comparison Tool): Version 5.5.4 compiled on Sep 2 2023 at 01:30:01
# The format of this file is described at https://meme-suite.org/meme/doc/tomtom-output-format.html.
# tomtom -no-ssc -oc . --verbosity 1 -text -min-overlap 5 -mi 1 -dist pearson -evalue -thresh 10.0 /tmp/tmptmht_9ct /home2/ayh8/data/JASPAR/JASPAR2022_CORE_vertebrates_non-redundant_pfms_meme.txt
