## Supplementary Info. 4 for "Dissection of core promoter syntax through single nucleotide resolution modeling of transcription initiation": neg_patterns.pattern_0.tomtom.tsv

Query_ID	Target_ID	Optimal_offset	p-value	E-value	q-value	Overlap	Query_consensus	Target_consensus	Orientation
1	MA0076.2	1	9.48178e-09	7.97418e-06	1.54663e-05	8	CCGGAAGT	GCCGGAAGTGG	-
1	MA0750.2	2	4.18036e-08	3.51568e-05	3.40941e-05	8	CCGGAAGT	GCCCGGAAGTGGC	+
1	MA1944.1	1	1.10374e-07	9.28249e-05	6.00126e-05	8	CCGGAAGT	ACCGGAAGTAATTA	+
1	MA0764.3	1	1.95182e-07	0.000164148	7.95932e-05	8	CCGGAAGT	ACCGGAAGTG	+
1	MA1949.1	1	5.20486e-07	0.000437729	0.000169799	8	CCGGAAGT	ACCGGAAGTAATTAT	+
1	MA1483.2	3	6.54225e-07	0.000550203	0.000177857	8	CCGGAAGT	AACCCGGAAGTA	+
1	MA0759.2	1	9.409e-07	0.000791297	0.00018655	8	CCGGAAGT	ACCGGAAGTGG	+
1	MA0028.2	1	1.14367e-06	0.000961825	0.00018655	8	CCGGAAGT	ACCGGAAGTG	+
1	MA0765.3	1	1.14367e-06	0.000961825	0.00018655	8	CCGGAAGT	ACCGGAAGTG	+
1	MA1484.1	2	1.14367e-06	0.000961825	0.00018655	8	CCGGAAGT	GACCGGAAGT	+
1	MA1957.1	1	1.64658e-06	0.00138477	0.00023466	8	CCGGAAGT	ACCGGAAGTCATTA	+
1	MA0760.1	1	1.72634e-06	0.00145185	0.00023466	8	CCGGAAGT	ACCGGAAGTG	+
1	MA0156.3	2	1.90611e-06	0.00160304	0.000239167	8	CCGGAAGT	AACCGGAAGTGA	+
1	MA1937.1	1	2.11702e-06	0.00178042	0.000246657	8	CCGGAAGT	ACCGGAAGTCGTAAAA	+
1	MA0763.1	1	2.5165e-06	0.00211638	0.000272052	8	CCGGAAGT	ACCGGAAGTG	+
1	MA1940.1	1	2.66856e-06	0.00224426	0.000272052	8	CCGGAAGT	ACCGGAAGTAATTA	+
1	MA0641.1	3	2.87722e-06	0.00241974	0.000276071	8	CCGGAAGT	AACCCGGAAGTG	+
1	MA1932.1	1	3.431e-06	0.00288547	0.000309805	8	CCGGAAGT	ACCGGAAGTTGTAAAA	+
1	MA0098.3	1	3.60866e-06	0.00303488	0.000309805	8	CCGGAAGT	ACCGGAAGTG	+
1	MA1931.1	1	4.02811e-06	0.00338764	0.000328524	8	CCGGAAGT	ACCGGAAGTAATTA	+
1	MA1933.1	1	7.54949e-06	0.00634912	0.0005864	8	CCGGAAGT	ACCGGAAGTGGCGTGA	+
1	MA0475.2	1	8.27203e-06	0.00695678	0.000613317	8	CCGGAAGT	ACCGGAAGTG	+
1	MA1938.1	8	1.69091e-05	0.0142205	0.00119919	8	CCGGAAGT	AGCAGCTGCCGGAAGTA	+
1	MA1935.1	5	2.32348e-05	0.0195405	0.00157915	8	CCGGAAGT	GTAAACAGGAAGTG	+
1	MA0645.1	1	3.31809e-05	0.0279051	0.00216493	8	CCGGAAGT	AGCGGAAGTG	+
1	MA1958.1	2	4.50463e-05	0.037884	0.00282606	8	CCGGAAGT	GGGCGGAAGTCGTAAAA	+
1	MA1948.1	1	5.00691e-05	0.0421081	0.00302483	8	CCGGAAGT	AGCGGAAGTAATTA	+
1	MA1708.1	2	5.51963e-05	0.0464201	0.00321549	8	CCGGAAGT	AGGCGGAAGTG	+
1	MA1952.1	5	6.04019e-05	0.050798	0.00339741	8	CCGGAAGT	ATAAACAGGAAGTA	+
1	MA1946.1	5	6.63607e-05	0.0558093	0.00360815	8	CCGGAAGT	GTAAACAGGAAGT	+
1	MA0762.1	2	9.32698e-05	0.0784399	0.00490766	8	CCGGAAGT	AACCGGAAATA	+
1	MA1942.1	6	0.00011039	0.0928376	0.00547629	8	CCGGAAGT	CGTAAACAGGAAGTG	+
1	MA1955.1	5	0.000110791	0.0931753	0.00547629	8	CCGGAAGT	GTAAACAGGAAGTG	+
1	MA1954.1	5	0.000118362	0.0995426	0.00567845	8	CCGGAAGT	ATCAACAGGAAGTG	+
1	MA1508.1	4	0.00013352	0.11229	0.00622261	8	CCGGAAGT	GAAACAGGAAGT	+
1	MA1956.1	5	0.000152946	0.128627	0.00692995	8	CCGGAAGT	GTAAACAGGAAGTG	+
1	MA0474.3	3	0.000163216	0.137265	0.00695402	8	CCGGAAGT	AAACAGGAAGTGGG	+
1	MA0473.3	3	0.000174438	0.146702	0.00695402	8	CCGGAAGT	AAACAGGAAGTGGG	+
1	MA0761.2	3	0.000174438	0.146702	0.00695402	8	CCGGAAGT	AAACAGGAAGTGAA	+
1	MA0062.3	3	0.000174438	0.146702	0.00695402	8	CCGGAAGT	AAACAGGAAGTGGG	-
1	MA0598.3	4	0.000174793	0.147001	0.00695402	8	CCGGAAGT	GAAACAGGAAGTGAG	-
1	MA1950.1	5	0.000186923	0.157202	0.00725952	8	CCGGAAGT	GTAAACAGGAAGTG	+
1	MA1953.1	5	0.000200436	0.168567	0.00743052	8	CCGGAAGT	GTAAACAGGAAGTA	+
1	MA0640.2	2	0.000200436	0.168567	0.00743052	8	CCGGAAGT	ACCAGGAAGTGGAA	-
1	MA1992.1	3	0.000213623	0.179657	0.00758267	8	CCGGAAGT	AGACAGGAAGTGGGG	+
1	MA1936.1	5	0.000214979	0.180797	0.00758267	8	CCGGAAGT	GTAAACAGGAAGTG	+
1	MA1939.1	1	0.000218487	0.183747	0.00758267	8	CCGGAAGT	GCCGGAAATCACGTGAT	+
1	MA1966.1	1	0.000296836	0.249639	0.00994118	8	CCGGAAGT	GCCGGAAGCAGGTGGG	+
1	MA1947.1	5	0.000298633	0.251151	0.00994118	8	CCGGAAGT	GTAAACAGGAAGT	+
1	MA0686.1	2	0.000323277	0.271876	0.0105463	8	CCGGAAGT	ACCCGGATGTA	+
1	MA0687.1	5	0.000398945	0.335513	0.0127596	8	CCGGAAGT	AAAAAGAGGAAGTA	+
1	MA1943.1	1	0.000589297	0.495599	0.0184853	8	CCGGAAGT	ACCGGAAACATAAAC	+
1	MA1934.1	1	0.00109068	0.917261	0.0335673	8	CCGGAAGT	ACCGGAAACACCTGGT	+
1	MA1941.1	1	0.00116852	0.982725	0.035297	8	CCGGAAGT	ACCGGAAACAGGTGGT	+
1	MA1945.1	1	0.00130163	1.09467	0.0386029	8	CCGGAAGT	GGCGGAAGCAGGTGG	+
1	MA0144.2	4	0.00311871	2.62283	0.090841	7	CCGGAAGT	TTTCCCAGAAG	-
1	MA1967.1	1	0.00365685	3.07541	0.104647	8	CCGGAAGT	ACCGGAAACAGCTGAT	+
1	MA0081.2	4	0.00458274	3.85408	0.128725	8	CCGGAAGT	AAAAGAGGAAGTGAAA	-
1	MA0136.3	2	0.00465607	3.91575	0.128725	8	CCGGAAGT	AGAAGGAAGTGA	+
1	MA0080.6	5	0.00506512	4.25976	0.1377	8	CCGGAAGT	AAAAAGAGGAAGTGGAA	+
1	MA0520.1	6	0.0053157	4.4705	0.142143	8	CCGGAAGT	ATTTCTCAGGAAATG	-
1	MA0131.2	2	0.00748787	6.2973	0.196998	8	CCGGAAGT	CCGCGGACGTTG	-
1	MA2002.1	3	0.00938174	7.89005	0.242906	8	CCGGAAGT	GATCAGGCACT	+
1	MA1509.1	1	0.00983144	8.26824	0.246717	8	CCGGAAGT	ACCGAAACT	+
1	MA0772.1	0	0.0106422	8.95009	0.263017	8	CCGGAAGT	ACGAAAGCGAAAGT	+
1	MA1625.1	6	0.0108396	9.11613	0.263898	8	CCGGAAGT	CATTTCCCAGAAATC	+
# Tomtom (Motif Comparison Tool): Version 5.5.4 compiled on Sep 2 2023 at 01:30:01
# The format of this file is described at https://meme-suite.org/meme/doc/tomtom-output-format.html.
# tomtom -no-ssc -oc . --verbosity 1 -text -min-overlap 5 -mi 1 -dist pearson -evalue -thresh 10.0 /tmp/tmp76c4edd8 /home2/ayh8/data/JASPAR/JASPAR2022_CORE_vertebrates_non-redundant_pfms_meme.txt
