## Supplementary Info. 4 for "Dissection of core promoter syntax through single nucleotide resolution modeling of transcription initiation": neg_patterns.pattern_1.tomtom.tsv

Query_ID	Target_ID	Optimal_offset	p-value	E-value	q-value	Overlap	Query_consensus	Target_consensus	Orientation
1	MA1513.1	2	6.29263e-07	0.00052921	0.00104034	9	GGGCGGGGC	GGGGGCGGGGC	-
1	MA0599.1	1	2.0994e-06	0.00176559	0.00173543	9	GGGCGGGGC	GGGGCGGGGC	-
1	MA1961.1	3	1.25164e-05	0.0105263	0.00323918	9	GGGCGGGGC	GGGGGGCGGGGG	+
1	MA0516.3	1	1.43616e-05	0.0120781	0.00323918	8	GGGCGGGGC	GGGGCGGGG	+
1	MA0742.2	1	1.43616e-05	0.0120781	0.00323918	8	GGGCGGGGC	GGGGCGGGG	+
1	MA0685.2	1	1.58271e-05	0.0133106	0.00323918	8	GGGCGGGGC	GGGGCGGGG	+
1	MA0079.5	1	1.76333e-05	0.0148296	0.00323918	8	GGGCGGGGC	GGGGCGGGG	+
1	MA0740.2	1	1.76333e-05	0.0148296	0.00323918	8	GGGCGGGGC	GGGGCGGGG	+
1	MA1511.2	1	1.76333e-05	0.0148296	0.00323918	8	GGGCGGGGC	GGGGCGGGG	+
1	MA0741.1	2	1.95958e-05	0.01648	0.0032397	9	GGGCGGGGC	GGGGGCGTGGC	-
1	MA1959.1	1	2.20826e-05	0.0185715	0.00331895	8	GGGCGGGGC	GGGGCGGGG	+
1	MA1512.1	2	3.00339e-05	0.0252585	0.00385676	9	GGGCGGGGC	GTGGGCGTGGC	-
1	MA1564.1	3	3.09845e-05	0.026058	0.00385676	9	GGGCGGGGC	GGGGGGCGTGGC	-
1	MA0746.2	3	3.26594e-05	0.0274666	0.00385676	9	GGGCGGGGC	GGTGGGCGTGGCC	-
1	MA0493.2	1	3.61884e-05	0.0304344	0.00386327	8	GGGCGGGGC	GGGGCGGGG	+
1	MA0039.4	2	3.7388e-05	0.0314433	0.00386327	9	GGGCGGGGC	GGGGGTGGGGCG	-
1	MA0747.1	3	5.82067e-05	0.0489519	0.00566066	9	GGGCGGGGC	AGTGGGCGTGGC	-
1	MA1515.1	1	0.000102337	0.0860654	0.00939946	9	GGGCGGGGC	TGGGCGTGGTG	-
1	MA1522.1	1	0.000119927	0.100858	0.0104353	9	GGGCGGGGC	GGGGAGGGGCG	-
1	MA1517.1	1	0.000129289	0.108732	0.0106875	9	GGGCGGGGC	TGGGCGTGGCC	-
1	MA0657.1	7	0.000249858	0.21013	0.0196705	9	GGGCGGGGC	CAAAAAGGGGCGTGGCAT	-
1	MA0753.2	2	0.000292344	0.245861	0.0216514	9	GGGCGGGGC	GTGGGGGGGGCGG	-
1	MA1630.2	2	0.000301212	0.253319	0.0216514	9	GGGCGGGGC	GGGGGAGGGGAG	+
1	MA1653.1	2	0.000318786	0.268099	0.0219599	9	GGGCGGGGC	GGGGGAGGGGGG	-
1	MA1516.1	1	0.000410567	0.345286	0.027151	9	GGGCGGGGC	TGGGCGTGGTC	-
1	MA0162.4	6	0.000642396	0.540255	0.0408481	8	GGGCGGGGC	GGGCGTGGGCGTGG	-
1	MA1965.1	2	0.000687206	0.57794	0.0420791	8	GGGCGGGGC	GGGGGAGGGG	-
1	MA0597.2	0	0.000743596	0.625364	0.0439058	9	GGGCGGGGC	GCGCAGGGCAGG	+
1	MA1107.2	5	0.00157025	1.32058	0.0895189	9	GGGCGGGGC	GGGGTGGGTGTGGCTG	-
1	MA1627.1	6	0.00194664	1.63712	0.107277	8	GGGCGGGGC	GTGTGGGGGAGGGG	-
1	MA0146.2	2	0.00243268	2.04588	0.129738	9	GGGCGGGGC	GGGGCCGAGGCCTG	+
1	MA1599.1	4	0.0026973	2.26843	0.139355	9	GGGCGGGGC	ATAGGGGCTTGGCCCG	-
1	MA0732.1	7	0.00280866	2.36208	0.140711	8	GGGCGGGGC	AGTGCGTGGGCGTAG	-
1	MA1122.1	0	0.00318089	2.67513	0.153378	9	GGGCGGGGC	GGGCGGGAAGG	+
1	MA1981.1	10	0.00333831	2.80752	0.153378	8	GGGCGGGGC	GAAAGGAAAGGGGCGGGA	+
1	MA0471.2	2	0.00333983	2.80879	0.153378	9	GGGCGGGGC	GGGGGCGGGAAGG	+
1	MA1713.1	2	0.00417084	3.50768	0.186365	9	GGGCGGGGC	GGGGGAGCGGCGGG	-
1	MA1578.1	2	0.0054128	4.55217	0.235495	8	GGGCGGGGC	AAGTGGGGGG	-
1	MA1650.1	4	0.00676267	5.6874	0.286679	8	GGGCGGGGC	GGGTGCGCGGGG	-
1	MA1099.2	1	0.0095216	8.00766	0.383945	9	GGGCGGGGC	GGCACGTGGC	+
1	MA0528.2	3	0.0105389	8.86322	0.414848	9	GGGCGGGGC	GGGGGGAGGAGG	+
# Tomtom (Motif Comparison Tool): Version 5.5.4 compiled on Sep 2 2023 at 01:30:01
# The format of this file is described at https://meme-suite.org/meme/doc/tomtom-output-format.html.
# tomtom -no-ssc -oc . --verbosity 1 -text -min-overlap 5 -mi 1 -dist pearson -evalue -thresh 10.0 /tmp/tmpf0vv13e_ /home2/ayh8/data/JASPAR/JASPAR2022_CORE_vertebrates_non-redundant_pfms_meme.txt
