## Supplementary Info. 4 for "Dissection of core promoter syntax through single nucleotide resolution modeling of transcription initiation": neg_patterns.pattern_2.tomtom.tsv

Query_ID	Target_ID	Optimal_offset	p-value	E-value	q-value	Overlap	Query_consensus	Target_consensus	Orientation
1	MA1721.1	-6	1.03284e-05	0.00868615	0.0170366	16	GCGCGGCGCCGCCGCCGCGGCCGCGGGCGC	CGCCGCTGCCGCTGCC	-
1	MA1713.1	-1	5.45485e-05	0.0458753	0.03168	14	GCGCGGCGCCGCCGCCGCGGCCGCGGGCGC	CCCGCCGCTCCCCC	+
1	MA1513.1	-5	0.000173696	0.146078	0.0716275	11	GCGCGGCGCCGCCGCCGCGGCCGCGGGCGC	GCCCCGCCCCC	+
1	MA1961.1	-5	0.00027567	0.231838	0.0909432	12	GCGCGGCGCCGCCGCCGCGGCCGCGGGCGC	CCCCCGCCCCCC	-
1	MA0146.2	-1	0.000351576	0.295676	0.0949041	14	GCGCGGCGCCGCCGCCGCGGCCGCGGGCGC	GGGGCCGAGGCCTG	+
1	MA1650.1	-16	0.000402747	0.33871	0.0949041	12	GCGCGGCGCCGCCGCCGCGGCCGCGGGCGC	GGGTGCGCGGGG	-
1	MA1529.1	-5	0.000828168	0.69649	0.151784	18	GCGCGGCGCCGCCGCCGCGGCCGCGGGCGC	GGGCCGCAGCTGCGTCCC	+
1	MA0506.2	-10	0.00114494	0.962896	0.188449	15	GCGCGGCGCCGCCGCCGCGGCCGCGGGCGC	GCCTGCGCCTGCGCG	+
1	MA0162.4	-6	0.00137096	1.15298	0.188449	14	GCGCGGCGCCGCCGCCGCGGCCGCGGGCGC	CCACGCCCACGCCC	+
1	MA0830.2	-3	0.00201743	1.69666	0.237696	13	GCGCGGCGCCGCCGCCGCGGCCGCGGGCGC	CGGCACCTGCCCC	+
1	MA1102.2	-5	0.0028032	2.35749	0.284968	12	GCGCGGCGCCGCCGCCGCGGCCGCGGGCGC	GCGCCCCCTGCT	-
1	MA0597.2	-2	0.00293693	2.46996	0.284968	12	GCGCGGCGCCGCCGCCGCGGCCGCGGGCGC	CCTGCCCTGCGC	-
1	MA1615.1	0	0.00360755	3.03395	0.292346	13	GCGCGGCGCCGCCGCCGCGGCCGCGGGCGC	CCCTGGGGCCAGG	+
1	MA0814.2	-4	0.00371326	3.12286	0.292346	14	GCGCGGCGCCGCCGCCGCGGCCGCGGGCGC	CCCGCCTCAGGCCC	-
1	MA0748.2	-6	0.0040262	3.38604	0.292346	11	GCGCGGCGCCGCCGCCGCGGCCGCGGGCGC	CGCCGCCATCT	-
1	MA0131.2	-8	0.00424028	3.56607	0.292346	12	GCGCGGCGCCGCCGCCGCGGCCGCGGGCGC	CCGCGGACGTTG	-
1	MA0753.2	-5	0.00447978	3.76749	0.292346	13	GCGCGGCGCCGCCGCCGCGGCCGCGGGCGC	CCGCCCCCCCCAC	+
1	MA1511.2	-6	0.00500249	4.20709	0.292346	9	GCGCGGCGCCGCCGCCGCGGCCGCGGGCGC	CCCCGCCCC	-
1	MA0079.5	-6	0.00557355	4.68736	0.292346	9	GCGCGGCGCCGCCGCCGCGGCCGCGGGCGC	CCCCGCCCC	-
1	MA0742.2	-6	0.00557355	4.68736	0.292346	9	GCGCGGCGCCGCCGCCGCGGCCGCGGGCGC	CCCCGCCCC	-
1	MA1976.1	0	0.00572829	4.81749	0.292346	27	GCGCGGCGCCGCCGCCGCGGCCGCGGGCGC	CCCTCGCACAGGCCCCCGGGCCCCCCT	-
1	MA1569.1	-6	0.00584754	4.91778	0.292346	11	GCGCGGCGCCGCCGCCGCGGCCGCGGGCGC	CGCCTGAGGCG	-
1	MA1596.1	-7	0.00620318	5.21688	0.292346	16	GCGCGGCGCCGCCGCCGCGGCCGCGGGCGC	GCCTCAGCCTCCCGAG	+
1	MA1653.1	-1	0.00691248	5.81339	0.301145	12	GCGCGGCGCCGCCGCCGCGGCCGCGGGCGC	CCCCCCTCCCCC	+
1	MA1583.1	-2	0.00712365	5.99099	0.301145	13	GCGCGGCGCCGCCGCCGCGGCCGCGGGCGC	GCATTGCCGCAGT	+
1	MA0516.3	-6	0.00727812	6.1209	0.301145	9	GCGCGGCGCCGCCGCCGCGGCCGCGGGCGC	CCCCGCCCC	-
1	MA0741.1	-5	0.00735035	6.18164	0.301145	11	GCGCGGCGCCGCCGCCGCGGCCGCGGGCGC	GCCACGCCCCC	+
1	MA0609.2	-2	0.00747395	6.28559	0.301145	16	GCGCGGCGCCGCCGCCGCGGCCGCGGGCGC	GCAGTGACGTCACTGC	+
1	MA1712.1	0	0.00806566	6.78322	0.301145	18	GCGCGGCGCCGCCGCCGCGGCCGCGGGCGC	CCCCGGGGCCCGGAGCCT	-
1	MA0104.4	-4	0.00858068	7.21635	0.301145	12	GCGCGGCGCCGCCGCCGCGGCCGCGGGCGC	GGCCACGTGGCC	+
1	MA1711.1	0	0.0093667	7.8774	0.321882	17	GCGCGGCGCCGCCGCCGCGGCCGCGGGCGC	CCGCTTCACCACGGCAC	+
1	MA0740.2	-6	0.00991353	8.33728	0.333721	9	GCGCGGCGCCGCCGCCGCGGCCGCGGGCGC	CCCCGCCCC	-
1	MA0685.2	-6	0.0104245	8.76697	0.343902	9	GCGCGGCGCCGCCGCCGCGGCCGCGGGCGC	CCCCGCCCC	-
1	MA1627.1	-6	0.0110057	9.25583	0.355959	14	GCGCGGCGCCGCCGCCGCGGCCGCGGGCGC	CCCCTCCCCCACAC	+
1	MA0528.2	-8	0.0115356	9.70146	0.365922	12	GCGCGGCGCCGCCGCCGCGGCCGCGGGCGC	CCTCCTCCCCCC	-
# Tomtom (Motif Comparison Tool): Version 5.5.4 compiled on Sep 2 2023 at 01:30:01
# The format of this file is described at https://meme-suite.org/meme/doc/tomtom-output-format.html.
# tomtom -no-ssc -oc . --verbosity 1 -text -min-overlap 5 -mi 1 -dist pearson -evalue -thresh 10.0 /tmp/tmps_zky_9f /home2/ayh8/data/JASPAR/JASPAR2022_CORE_vertebrates_non-redundant_pfms_meme.txt
