## Supplementary Info. 4 for "Dissection of core promoter syntax through single nucleotide resolution modeling of transcription initiation": neg_patterns.pattern_3.tomtom.tsv

Query_ID	Target_ID	Optimal_offset	p-value	E-value	q-value	Overlap	Query_consensus	Target_consensus	Orientation
1	MA0748.2	2	0.000224732	0.189	0.376824	5	ATGGC	AGATGGCGGCG	+
1	MA1651.1	8	0.00054569	0.458926	0.457498	5	ATGGC	GTTCCAAAATGGCTGCCTCCG	+
1	MA0095.3	6	0.000906221	0.762132	0.506507	5	ATGGC	AACAAAATGGCG	+
1	MA1109.1	6	0.00245077	2.0611	0.65602	5	ATGGC	GGACAGATGGCAG	+
1	MA1597.1	3	0.00258461	2.17366	0.65602	5	ATGGC	GAAATGGCTTCCCTGGG	-
1	MA1467.2	5	0.00278875	2.34534	0.65602	5	ATGGC	GACAGATGGCA	+
1	MA0798.3	7	0.00404496	3.40181	0.65602	5	ATGGC	CGTTGCCATGGCAACG	+
1	MA0509.3	7	0.00404496	3.40181	0.65602	5	ATGGC	CGTTGCCATGGCAACG	-
1	MA1654.1	10	0.0051668	4.34528	0.65602	5	ATGGC	AAAACCTTCCATGGCTCCCTATT	-
1	MA0600.2	7	0.00548026	4.6089	0.65602	5	ATGGC	CGTTGCCATGGCAACG	+
1	MA0510.2	7	0.00548026	4.6089	0.65602	5	ATGGC	CGTTGCCATGGCAACG	-
1	MA1642.1	7	0.0070451	5.92493	0.65602	5	ATGGC	GGAACAGATGGCA	+
1	MA1108.2	5	0.00735906	6.18897	0.65602	5	ATGGC	GACACATGGC	+
1	MA1638.1	5	0.00771821	6.49101	0.65602	5	ATGGC	ACCAGATGGC	+
1	MA1120.1	5	0.00776125	6.52721	0.65602	5	ATGGC	AAACAATGGCA	+
1	MA0470.2	2	0.00782481	6.58067	0.65602	5	ATGGC	AAATGGCGCCAAAA	-
1	MA0910.2	3	0.00900766	7.57545	0.715097	5	ATGGC	GTAATTGC	-
1	MA0864.2	3	0.00938241	7.89061	0.715097	5	ATGGC	GAAATGGCGCCAAAAC	-
1	MA1568.1	6	0.010759	9.04829	0.749401	5	ATGGC	CACCATATGGCG	+
1	MA1502.1	3	0.0108052	9.08715	0.749401	5	ATGGC	GTAATTGC	-
1	MA0514.2	5	0.0111733	9.39675	0.749401	5	ATGGC	AAACAATGGAA	+
# Tomtom (Motif Comparison Tool): Version 5.5.4 compiled on Sep 2 2023 at 01:30:01
# The format of this file is described at https://meme-suite.org/meme/doc/tomtom-output-format.html.
# tomtom -no-ssc -oc . --verbosity 1 -text -min-overlap 5 -mi 1 -dist pearson -evalue -thresh 10.0 /tmp/tmp1b0jy3l1 /home2/ayh8/data/JASPAR/JASPAR2022_CORE_vertebrates_non-redundant_pfms_meme.txt
