## Supplementary Info. 4 for "Dissection of core promoter syntax through single nucleotide resolution modeling of transcription initiation": neg_patterns.pattern_4.tomtom.tsv

Query_ID	Target_ID	Optimal_offset	p-value	E-value	q-value	Overlap	Query_consensus	Target_consensus	Orientation
1	MA0506.2	1	5.91691e-09	4.97612e-06	9.94873e-06	10	GCGCATGCGC	CGCGCAGGCGCAGGC	-
1	MA0103.3	0	0.000879107	0.739329	0.492712	10	GCGCATGCGC	GCGCAGGTGGG	-
1	MA0522.3	0	0.00120093	1.00998	0.504811	10	GCGCATGCGC	GGGCAGGTGCG	-
1	MA1560.1	-1	0.00263679	2.21754	0.723127	9	GCGCATGCGC	CGCACGTGCA	+
1	MA0830.2	1	0.00281937	2.37109	0.723127	10	GCGCATGCGC	GGGGCAGGTGCCG	-
1	MA1631.1	1	0.00301051	2.53184	0.723127	10	GCGCATGCGC	GGGGCAGGTGCTG	-
1	MA1648.1	0	0.00471417	3.96462	0.83256	10	GCGCATGCGC	CGGCAGGTGCG	-
1	MA0048.2	-1	0.00506947	4.26343	0.83256	9	GCGCATGCGC	CGCAGCTGCG	+
1	MA1106.1	0	0.00827321	6.95777	0.937817	10	GCGCATGCGC	GGGCACGTAC	-
1	MA1529.1	3	0.00903799	7.60095	0.937817	10	GCGCATGCGC	GGGACGCAGCTGCGGCCC	-
1	MA0472.2	1	0.0102297	8.6032	0.937817	10	GCGCATGCGC	TGCGTGGGCGT	-
1	MA0162.4	4	0.01049	8.82206	0.937817	10	GCGCATGCGC	CCACGCCCACGCCC	+
1	MA1976.1	5	0.0106419	8.94984	0.937817	10	GCGCATGCGC	CCCTCGCACAGGCCCCCGGGCCCCCCT	-
# Tomtom (Motif Comparison Tool): Version 5.5.4 compiled on Sep 2 2023 at 01:30:01
# The format of this file is described at https://meme-suite.org/meme/doc/tomtom-output-format.html.
# tomtom -no-ssc -oc . --verbosity 1 -text -min-overlap 5 -mi 1 -dist pearson -evalue -thresh 10.0 /tmp/tmpvjlgqocx /home2/ayh8/data/JASPAR/JASPAR2022_CORE_vertebrates_non-redundant_pfms_meme.txt
