## Supplementary Info. 4 for "Dissection of core promoter syntax through single nucleotide resolution modeling of transcription initiation": neg_patterns.pattern_5.tomtom.tsv

Query_ID	Target_ID	Optimal_offset	p-value	E-value	q-value	Overlap	Query_consensus	Target_consensus	Orientation
1	MA1650.1	0	7.4671e-06	0.00627983	0.0123848	12	GCGCGCGCGCGCGGCGGCGCCGGCGC	GGGTGCGCGGGG	-
1	MA1713.1	-10	0.000205141	0.172523	0.0885476	14	GCGCGCGCGCGCGGCGGCGCCGGCGC	CCCGCCGCTCCCCC	+
1	MA0506.2	-3	0.00021355	0.179595	0.0885476	15	GCGCGCGCGCGCGGCGGCGCCGGCGC	CGCGCAGGCGCAGGC	-
1	MA0162.4	0	0.000395656	0.332746	0.109371	14	GCGCGCGCGCGCGGCGGCGCCGGCGC	GGGCGTGGGCGTGG	-
1	MA0146.2	-7	0.00064416	0.541738	0.152628	14	GCGCGCGCGCGCGGCGGCGCCGGCGC	CAGGCCTCGGCCCC	-
1	MA1961.1	-11	0.00160946	1.35356	0.260082	12	GCGCGCGCGCGCGGCGGCGCCGGCGC	CCCCCGCCCCCC	-
1	MA1976.1	2	0.00163608	1.37594	0.260082	25	GCGCGCGCGCGCGGCGGCGCCGGCGC	AGGGGGGCCCGGGGGCCTGTGCGAGTG	+
1	MA1513.1	-4	0.00195274	1.64225	0.260082	11	GCGCGCGCGCGCGGCGGCGCCGGCGC	GGGGGCGGGGC	-
1	MA0632.2	0	0.00263308	2.21442	0.260082	10	GCGCGCGCGCGCGGCGGCGCCGGCGC	TCACGCGCAC	+
1	MA1099.2	-1	0.00263308	2.21442	0.260082	10	GCGCGCGCGCGCGGCGGCGCCGGCGC	GGCACGTGGC	+
1	MA1712.1	-4	0.00269919	2.27002	0.260082	18	GCGCGCGCGCGCGGCGGCGCCGGCGC	AGGCTCCGGGCCCCGGGG	+
1	MA1982.1	0	0.00311439	2.6192	0.260082	15	GCGCGCGCGCGCGGCGGCGCCGGCGC	GGGCTAGAGCGGCCC	+
1	MA1560.1	-1	0.00335722	2.82342	0.260082	10	GCGCGCGCGCGCGGCGGCGCCGGCGC	CGCACGTGCA	+
1	MA0147.3	0	0.00453124	3.81078	0.313144	12	GCGCGCGCGCGCGGCGGCGCCGGCGC	GGGCACGTGGCC	-
1	MA0522.3	-1	0.00533704	4.48845	0.34616	11	GCGCGCGCGCGCGGCGGCGCCGGCGC	CGCACCTGCCC	+
1	MA1122.1	0	0.00584382	4.91465	0.34616	11	GCGCGCGCGCGCGGCGGCGCCGGCGC	GGGCGGGAAGG	+
1	MA0103.3	0	0.00584382	4.91465	0.34616	11	GCGCGCGCGCGCGGCGGCGCCGGCGC	GCGCAGGTGGG	-
1	MA1106.1	-2	0.00633338	5.32637	0.362222	10	GCGCGCGCGCGCGGCGGCGCCGGCGC	GTACGTGCCC	+
1	MA0597.2	-6	0.00678008	5.70205	0.362753	12	GCGCGCGCGCGCGGCGGCGCCGGCGC	GCGCAGGGCAGG	+
1	MA0616.2	-1	0.00846905	7.12247	0.390185	10	GCGCGCGCGCGCGGCGGCGCCGGCGC	GGCACGTGCC	-
1	MA0753.2	-4	0.00893947	7.51809	0.400726	13	GCGCGCGCGCGCGGCGGCGCCGGCGC	GTGGGGGGGGCGG	-
1	MA1584.1	-6	0.00998999	8.40158	0.403989	16	GCGCGCGCGCGCGGCGGCGCCGGCGC	GCACAGCGGGGGGTCG	-
1	MA1102.2	-6	0.0099962	8.40681	0.403989	12	GCGCGCGCGCGCGGCGGCGCCGGCGC	GCGCCCCCTGCT	-
1	MA1615.1	-12	0.01012	8.51091	0.403989	13	GCGCGCGCGCGCGGCGGCGCCGGCGC	CCTGGCCCCAGGG	-
# Tomtom (Motif Comparison Tool): Version 5.5.4 compiled on Sep 2 2023 at 01:30:01
# The format of this file is described at https://meme-suite.org/meme/doc/tomtom-output-format.html.
# tomtom -no-ssc -oc . --verbosity 1 -text -min-overlap 5 -mi 1 -dist pearson -evalue -thresh 10.0 /tmp/tmp1m569j9e /home2/ayh8/data/JASPAR/JASPAR2022_CORE_vertebrates_non-redundant_pfms_meme.txt
