## Supplementary Info. 4 for "Dissection of core promoter syntax through single nucleotide resolution modeling of transcription initiation": neg_patterns.pattern_6.tomtom.tsv

Query_ID	Target_ID	Optimal_offset	p-value	E-value	q-value	Overlap	Query_consensus	Target_consensus	Orientation
1	MA1713.1	-1	2.66998e-07	0.000224546	0.00027601	14	GGGGGGCGCGCCGGGGGGGGGGGGGGGGGG	GGGGGAGCGGCGGG	-
1	MA1961.1	-18	3.36101e-07	0.000282661	0.00027601	12	GGGGGGCGCGCCGGGGGGGGGGGGGGGGGG	GGGGGGCGGGGG	+
1	MA1513.1	-19	4.5846e-06	0.00385565	0.00250995	11	GGGGGGCGCGCCGGGGGGGGGGGGGGGGGG	GGGGGCGGGGC	-
1	MA1650.1	-3	1.03271e-05	0.00868509	0.00397623	12	GGGGGGCGCGCCGGGGGGGGGGGGGGGGGG	GGGTGCGCGGGG	-
1	MA1653.1	-18	1.21047e-05	0.0101801	0.00397623	12	GGGGGGCGCGCCGGGGGGGGGGGGGGGGGG	GGGGGAGGGGGG	-
1	MA1522.1	-19	5.69002e-05	0.047853	0.0133506	11	GGGGGGCGCGCCGGGGGGGGGGGGGGGGGG	GGGGAGGGGCG	-
1	MA0079.5	-20	0.00012942	0.108842	0.0224293	9	GGGGGGCGCGCCGGGGGGGGGGGGGGGGGG	GGGGCGGGG	+
1	MA0516.3	-20	0.000140335	0.118022	0.0224293	9	GGGGGGCGCGCCGGGGGGGGGGGGGGGGGG	GGGGCGGGG	+
1	MA0742.2	-20	0.000140335	0.118022	0.0224293	9	GGGGGGCGCGCCGGGGGGGGGGGGGGGGGG	GGGGCGGGG	+
1	MA0753.2	-16	0.000153661	0.129229	0.0224293	13	GGGGGGCGCGCCGGGGGGGGGGGGGGGGGG	GTGGGGGGGGCGG	-
1	MA1630.2	-15	0.000180349	0.151673	0.0224293	12	GGGGGGCGCGCCGGGGGGGGGGGGGGGGGG	GGGGGAGGGGAG	+
1	MA1511.2	-20	0.000192274	0.161703	0.0224293	9	GGGGGGCGCGCCGGGGGGGGGGGGGGGGGG	GGGGCGGGG	+
1	MA0162.4	-15	0.000203549	0.171185	0.0224293	14	GGGGGGCGCGCCGGGGGGGGGGGGGGGGGG	GGGCGTGGGCGTGG	-
1	MA0146.2	-1	0.000268973	0.226206	0.0276105	14	GGGGGGCGCGCCGGGGGGGGGGGGGGGGGG	GGGGCCGAGGCCTG	+
1	MA1965.1	-20	0.000294048	0.247295	0.0281238	10	GGGGGGCGCGCCGGGGGGGGGGGGGGGGGG	GGGGGAGGGG	-
1	MA0528.2	-18	0.000316581	0.266244	0.0281238	12	GGGGGGCGCGCCGGGGGGGGGGGGGGGGGG	GGGGGGAGGAGG	+
1	MA0685.2	-20	0.000325343	0.273613	0.0281238	9	GGGGGGCGCGCCGGGGGGGGGGGGGGGGGG	GGGGCGGGG	+
1	MA1976.1	1	0.00036987	0.311061	0.0303742	26	GGGGGGCGCGCCGGGGGGGGGGGGGGGGGG	AGGGGGGCCCGGGGGCCTGTGCGAGTG	+
1	MA0740.2	-20	0.000539974	0.454118	0.0386758	9	GGGGGGCGCGCCGGGGGGGGGGGGGGGGGG	GGGGCGGGG	+
1	MA1627.1	-15	0.000541605	0.455489	0.0386758	14	GGGGGGCGCGCCGGGGGGGGGGGGGGGGGG	GTGTGGGGGAGGGG	-
1	MA0039.4	-14	0.000810891	0.681959	0.0554928	12	GGGGGGCGCGCCGGGGGGGGGGGGGGGGGG	GGGGGTGGGGCG	-
1	MA1712.1	-5	0.00117959	0.992037	0.0745151	18	GGGGGGCGCGCCGGGGGGGGGGGGGGGGGG	AGGCTCCGGGCCCCGGGG	+
1	MA1959.1	-21	0.00134213	1.12873	0.0816424	9	GGGGGGCGCGCCGGGGGGGGGGGGGGGGGG	GGGGCGGGG	+
1	MA0471.2	-13	0.00175973	1.47993	0.103222	13	GGGGGGCGCGCCGGGGGGGGGGGGGGGGGG	GGGGGCGGGAAGG	+
1	MA0147.3	-3	0.0018474	1.55367	0.104628	12	GGGGGGCGCGCCGGGGGGGGGGGGGGGGGG	GGGCACGTGGCC	-
1	MA1102.2	-16	0.00194806	1.63832	0.106651	12	GGGGGGCGCGCCGGGGGGGGGGGGGGGGGG	AGCAGGGGGCGC	+
1	MA0597.2	-17	0.00240324	2.02112	0.127327	12	GGGGGGCGCGCCGGGGGGGGGGGGGGGGGG	GCGCAGGGCAGG	+
1	MA0814.2	-14	0.00251915	2.11861	0.129297	14	GGGGGGCGCGCCGGGGGGGGGGGGGGGGGG	GGGCCTGAGGCGGG	+
1	MA0506.2	-6	0.00260065	2.18715	0.129435	15	GGGGGGCGCGCCGGGGGGGGGGGGGGGGGG	CGCGCAGGCGCAGGC	-
1	MA0103.3	-17	0.00293108	2.46503	0.137545	11	GGGGGGCGCGCCGGGGGGGGGGGGGGGGGG	GCGCAGGTGGG	-
1	MA1930.1	-3	0.00321981	2.70786	0.140666	27	GGGGGGCGCGCCGGGGGGGGGGGGGGGGGG	TAGCGCCCCCTAGTGGCCAGAAGGGGGAACTGCAG	-
1	MA1584.1	-7	0.00325293	2.73572	0.140666	16	GGGGGGCGCGCCGGGGGGGGGGGGGGGGGG	GCACAGCGGGGGGTCG	-
1	MA1099.2	-4	0.00329023	2.76708	0.140666	10	GGGGGGCGCGCCGGGGGGGGGGGGGGGGGG	GGCACGTGGC	+
1	MA0746.2	0	0.00334018	2.80909	0.140666	13	GGGGGGCGCGCCGGGGGGGGGGGGGGGGGG	GGTGGGCGTGGCC	-
1	MA0741.1	-19	0.00344255	2.89518	0.141353	11	GGGGGGCGCGCCGGGGGGGGGGGGGGGGGG	GGGGGCGTGGC	-
1	MA1615.1	-9	0.00385479	3.24188	0.15442	13	GGGGGGCGCGCCGGGGGGGGGGGGGGGGGG	CCCTGGGGCCAGG	+
1	MA1122.1	-15	0.00403466	3.39315	0.157777	11	GGGGGGCGCGCCGGGGGGGGGGGGGGGGGG	GGGCGGGAAGG	+
1	MA0830.2	-14	0.00535061	4.49986	0.195288	13	GGGGGGCGCGCCGGGGGGGGGGGGGGGGGG	GGGGCAGGTGCCG	-
1	MA0522.3	-15	0.00550755	4.63185	0.196646	11	GGGGGGCGCGCCGGGGGGGGGGGGGGGGGG	GGGCAGGTGCG	-
1	MA1569.1	-6	0.00579613	4.87454	0.198327	11	GGGGGGCGCGCCGGGGGGGGGGGGGGGGGG	CGCCTCAGGCG	+
1	MA0163.1	-12	0.00595215	5.00576	0.199509	14	GGGGGGCGCGCCGGGGGGGGGGGGGGGGGG	GGGGCCCAAGGGGG	+
1	MA0493.2	-21	0.0063713	5.35826	0.209287	9	GGGGGGCGCGCCGGGGGGGGGGGGGGGGGG	GGGGCGGGG	+
1	MA1986.1	-2	0.00708112	5.95522	0.223658	10	GGGGGGCGCGCCGGGGGGGGGGGGGGGGGG	GGGGCCCACC	+
1	MA1564.1	-18	0.00751549	6.32053	0.230723	12	GGGGGGCGCGCCGGGGGGGGGGGGGGGGGG	GGGGGGCGTGGC	-
1	MA1982.1	-2	0.00758575	6.37962	0.230723	15	GGGGGGCGCGCCGGGGGGGGGGGGGGGGGG	GGGCCGCTCTAGCCC	-
1	MA0073.1	-10	0.0110244	9.27152	0.312325	20	GGGGGGCGCGCCGGGGGGGGGGGGGGGGGG	TGGGGGGGGGTGGTTTGGGG	-
1	MA1512.1	-19	0.0110293	9.27567	0.312325	11	GGGGGGCGCGCCGGGGGGGGGGGGGGGGGG	GTGGGCGTGGC	-
# Tomtom (Motif Comparison Tool): Version 5.5.4 compiled on Sep 2 2023 at 01:30:01
# The format of this file is described at https://meme-suite.org/meme/doc/tomtom-output-format.html.
# tomtom -no-ssc -oc . --verbosity 1 -text -min-overlap 5 -mi 1 -dist pearson -evalue -thresh 10.0 /tmp/tmprjovo8vk /home2/ayh8/data/JASPAR/JASPAR2022_CORE_vertebrates_non-redundant_pfms_meme.txt
