## Supplementary Info. 4 for "Dissection of core promoter syntax through single nucleotide resolution modeling of transcription initiation": neg_patterns.pattern_7.tomtom.tsv

Query_ID	Target_ID	Optimal_offset	p-value	E-value	q-value	Overlap	Query_consensus	Target_consensus	Orientation
1	MA0060.3	2	4.83764e-05	0.0406845	0.0406845	7	CCAATCA	AACCAATCAGA	+
1	MA1644.1	2	4.83764e-05	0.0406845	0.0406845	7	CCAATCA	AGCCAATCAGA	+
1	MA0502.2	4	0.000101197	0.0851068	0.0567379	7	CCAATCA	CTGGCCAATGAG	-
1	MA0038.2	0	0.0034708	2.91894	1	7	CCAATCA	CAAATCACTGCA	+
1	MA0468.1	4	0.00489634	4.11782	1	7	CCAATCA	TAATTTAATCA	+
1	MA0708.2	0	0.00655867	5.51584	1	7	CCAATCA	CCAATTAA	+
1	MA0650.3	2	0.00697899	5.86933	1	7	CCAATCA	AGCCAATAAAAA	+
1	MA0642.2	1	0.00709482	5.96674	1	7	CCAATCA	CCCAATTA	+
1	MA0666.2	0	0.00709482	5.96674	1	7	CCAATCA	CCAATTAA	+
1	MA0070.1	3	0.00769455	6.47112	1	7	CCAATCA	CCATCAATCAAA	+
1	MA0901.2	2	0.00910142	7.6543	1	7	CCAATCA	AACCAATAAAATTT	+
1	MA1645.1	3	0.00910142	7.6543	1	7	CCAATCA	TAACCACTCAAGAA	+
1	MA0709.1	0	0.00926351	7.79061	1	7	CCAATCA	CCAATTAA	+
1	MA0700.2	2	0.0102914	8.65506	1	7	CCAATCA	AACCAATTAAT	+
1	MA0125.1	1	0.0116332	9.7835	1	7	CCAATCA	ACCAATTA	-
1	MA0909.3	1	0.0116461	9.79437	1	7	CCAATCA	ACCAATAAAA	+
# Tomtom (Motif Comparison Tool): Version 5.5.4 compiled on Sep 2 2023 at 01:30:01
# The format of this file is described at https://meme-suite.org/meme/doc/tomtom-output-format.html.
# tomtom -no-ssc -oc . --verbosity 1 -text -min-overlap 5 -mi 1 -dist pearson -evalue -thresh 10.0 /tmp/tmp5o8ux_u7 /home2/ayh8/data/JASPAR/JASPAR2022_CORE_vertebrates_non-redundant_pfms_meme.txt
