## Supplementary Info. 4 for "Dissection of core promoter syntax through single nucleotide resolution modeling of transcription initiation": neg_patterns.pattern_8.tomtom.tsv

Query_ID	Target_ID	Optimal_offset	p-value	E-value	q-value	Overlap	Query_consensus	Target_consensus	Orientation
1	MA1653.1	-8	3.30771e-06	0.00278179	0.00311033	12	GGGGGGGGGGGGGGGGGGGGGGGGCGGGGG	GGGGGAGGGGGG	-
1	MA0753.2	-14	3.95108e-06	0.00332286	0.00311033	13	GGGGGGGGGGGGGGGGGGGGGGGGCGGGGG	GTGGGGGGGGCGG	-
1	MA1961.1	-18	5.63713e-06	0.00474082	0.00311033	12	GGGGGGGGGGGGGGGGGGGGGGGGCGGGGG	GGGGGGCGGGGG	+
1	MA1513.1	-14	1.77445e-05	0.0149231	0.00722739	11	GGGGGGGGGGGGGGGGGGGGGGGGCGGGGG	GGGGGCGGGGC	-
1	MA1630.2	-11	2.18314e-05	0.0183602	0.00722739	12	GGGGGGGGGGGGGGGGGGGGGGGGCGGGGG	GGGGGAGGGGAG	+
1	MA1522.1	-12	3.246e-05	0.0272989	0.00818696	11	GGGGGGGGGGGGGGGGGGGGGGGGCGGGGG	GGGGAGGGGCG	-
1	MA0073.1	-4	3.46219e-05	0.029117	0.00818696	20	GGGGGGGGGGGGGGGGGGGGGGGGCGGGGG	TGGGGGGGGGTGGTTTGGGG	-
1	MA1723.1	-7	5.48367e-05	0.0461177	0.00892499	23	GGGGGGGGGGGGGGGGGGGGGGGGCGGGGG	GGTGGGCAGGGAGGAAGCAGAAGG	+
1	MA1627.1	-9	5.50991e-05	0.0463383	0.00892499	14	GGGGGGGGGGGGGGGGGGGGGGGGCGGGGG	GTGTGGGGGAGGGG	-
1	MA1713.1	-14	5.50991e-05	0.0463383	0.00892499	14	GGGGGGGGGGGGGGGGGGGGGGGGCGGGGG	GGGGGAGCGGCGGG	-
1	MA1976.1	-3	6.92842e-05	0.058268	0.00892499	27	GGGGGGGGGGGGGGGGGGGGGGGGCGGGGG	AGGGGGGCCCGGGGGCCTGTGCGAGTG	+
1	MA0528.2	-11	7.71685e-05	0.0648987	0.00892499	12	GGGGGGGGGGGGGGGGGGGGGGGGCGGGGG	GGGGGGAGGAGG	+
1	MA0516.3	-20	8.17503e-05	0.068752	0.00892499	9	GGGGGGGGGGGGGGGGGGGGGGGGCGGGGG	GGGGCGGGG	+
1	MA0742.2	-20	8.17503e-05	0.068752	0.00892499	9	GGGGGGGGGGGGGGGGGGGGGGGGCGGGGG	GGGGCGGGG	+
1	MA0079.5	-20	8.94328e-05	0.0752129	0.00892499	9	GGGGGGGGGGGGGGGGGGGGGGGGCGGGGG	GGGGCGGGG	+
1	MA1965.1	-12	9.14211e-05	0.0768851	0.00892499	10	GGGGGGGGGGGGGGGGGGGGGGGGCGGGGG	GGGGGAGGGG	-
1	MA0039.4	-10	9.16613e-05	0.0770872	0.00892499	12	GGGGGGGGGGGGGGGGGGGGGGGGCGGGGG	GGGGGTGGGGCG	-
1	MA1511.2	-20	9.80107e-05	0.082427	0.00901305	9	GGGGGGGGGGGGGGGGGGGGGGGGCGGGGG	GGGGCGGGG	+
1	MA0685.2	-20	0.000186622	0.156949	0.0154455	9	GGGGGGGGGGGGGGGGGGGGGGGGCGGGGG	GGGGCGGGG	+
1	MA0740.2	-20	0.000186622	0.156949	0.0154455	9	GGGGGGGGGGGGGGGGGGGGGGGGCGGGGG	GGGGCGGGG	+
1	MA0162.4	-15	0.000204196	0.171729	0.0160953	14	GGGGGGGGGGGGGGGGGGGGGGGGCGGGGG	GGGCGTGGGCGTGG	-
1	MA1959.1	-20	0.000372619	0.313373	0.0280358	9	GGGGGGGGGGGGGGGGGGGGGGGGCGGGGG	GGGGCGGGG	+
1	MA0471.2	-10	0.000470863	0.395996	0.0338873	13	GGGGGGGGGGGGGGGGGGGGGGGGCGGGGG	GGGGGCGGGAAGG	+
1	MA1981.1	-11	0.000580707	0.488374	0.0400512	18	GGGGGGGGGGGGGGGGGGGGGGGGCGGGGG	GAAAGGAAAGGGGCGGGA	+
1	MA1564.1	-13	0.000613756	0.516169	0.0406375	12	GGGGGGGGGGGGGGGGGGGGGGGGCGGGGG	GGGGGGCGTGGC	-
1	MA0746.2	-13	0.000666297	0.560355	0.0424194	13	GGGGGGGGGGGGGGGGGGGGGGGGCGGGGG	GGTGGGCGTGGCC	-
1	MA1107.2	-11	0.000793505	0.667338	0.048647	16	GGGGGGGGGGGGGGGGGGGGGGGGCGGGGG	GGGGTGGGTGTGGCTG	-
1	MA0741.1	-14	0.000933076	0.784717	0.0551607	11	GGGGGGGGGGGGGGGGGGGGGGGGCGGGGG	GGGGGCGTGGC	-
1	MA0493.2	-20	0.00108936	0.916148	0.0621788	9	GGGGGGGGGGGGGGGGGGGGGGGGCGGGGG	GGGGCGGGG	+
1	MA1650.1	-17	0.00172963	1.45462	0.0954339	12	GGGGGGGGGGGGGGGGGGGGGGGGCGGGGG	GGGTGCGCGGGG	-
1	MA0599.1	-15	0.00223959	1.88349	0.119585	10	GGGGGGGGGGGGGGGGGGGGGGGGCGGGGG	GGGGCGGGGC	-
1	MA1512.1	-14	0.00278289	2.34041	0.143952	11	GGGGGGGGGGGGGGGGGGGGGGGGCGGGGG	GTGGGCGTGGC	-
1	MA0747.1	-13	0.00314157	2.64206	0.157581	12	GGGGGGGGGGGGGGGGGGGGGGGGCGGGGG	AGTGGGCGTGGC	-
1	MA0597.2	-16	0.00334811	2.81576	0.163001	12	GGGGGGGGGGGGGGGGGGGGGGGGCGGGGG	GCGCAGGGCAGG	+
1	MA0163.1	-1	0.00467642	3.93287	0.221165	14	GGGGGGGGGGGGGGGGGGGGGGGGCGGGGG	GGGGCCCAAGGGGG	+
1	MA1102.2	-4	0.00547798	4.60698	0.251228	12	GGGGGGGGGGGGGGGGGGGGGGGGCGGGGG	AGCAGGGGGCGC	+
1	MA1987.1	0	0.00561563	4.72275	0.251228	21	GGGGGGGGGGGGGGGGGGGGGGGGCGGGGG	GAGCACCAAAGGGGGGAAGGG	+
1	MA1710.1	-18	0.00780669	6.56543	0.335098	12	GGGGGGGGGGGGGGGGGGGGGGGGCGGGGG	GAGAGGCAAGGG	+
1	MA1721.1	-10	0.00789525	6.63991	0.335098	16	GGGGGGGGGGGGGGGGGGGGGGGGCGGGGG	GGCAGCGGCAGCGGCG	+
1	MA0103.3	-3	0.00851906	7.16453	0.345806	11	GGGGGGGGGGGGGGGGGGGGGGGGCGGGGG	GCGCAGGTGGG	-
1	MA0814.2	-2	0.00856537	7.20348	0.345806	14	GGGGGGGGGGGGGGGGGGGGGGGGCGGGGG	GGGCCTGAGGCGGG	+
1	MA1652.1	-7	0.010613	8.92554	0.413863	14	GGGGGGGGGGGGGGGGGGGGGGGGCGGGGG	GGAGGAGGTGAGAA	+
1	MA1719.1	-11	0.0107511	9.04172	0.413863	18	GGGGGGGGGGGGGGGGGGGGGGGGCGGGGG	AAATGGGGACATGCAGGG	+
1	MA1122.1	-12	0.011628	9.77916	0.435015	11	GGGGGGGGGGGGGGGGGGGGGGGGCGGGGG	GGGCGGGAAGG	+
# Tomtom (Motif Comparison Tool): Version 5.5.4 compiled on Sep 2 2023 at 01:30:01
# The format of this file is described at https://meme-suite.org/meme/doc/tomtom-output-format.html.
# tomtom -no-ssc -oc . --verbosity 1 -text -min-overlap 5 -mi 1 -dist pearson -evalue -thresh 10.0 /tmp/tmp0p1i1opb /home2/ayh8/data/JASPAR/JASPAR2022_CORE_vertebrates_non-redundant_pfms_meme.txt
