## Supplementary Info. 4 for "Dissection of core promoter syntax through single nucleotide resolution modeling of transcription initiation": neg_patterns.pattern_9.tomtom.tsv

Query_ID	Target_ID	Optimal_offset	p-value	E-value	q-value	Overlap	Query_consensus	Target_consensus	Orientation
1	MA1650.1	4	0.00030985	0.260584	0.521168	6	GCGCGG	GGGTGCGCGGGG	-
1	MA1122.1	5	0.00138097	1.1614	0.947367	6	GCGCGG	CCTTCCCGCCC	-
1	MA1102.2	0	0.00263484	2.2159	0.947367	6	GCGCGG	GCGCCCCCTGCT	-
1	MA1713.1	1	0.00309532	2.60317	0.947367	6	GCGCGG	CCCGCCGCTCCCCC	+
1	MA0108.2	9	0.00450591	3.78947	0.947367	6	GCGCGG	GTATAAAAGGCGGGG	+
1	MA0131.2	0	0.00583685	4.90879	1	6	GCGCGG	CCGCGGACGTTG	-
1	MA1727.1	3	0.00678582	5.70687	1	6	GCGCGG	TTGGCGCCCAATGTG	-
1	MA1527.1	4	0.00700248	5.88909	1	6	GCGCGG	GTTGGCACGGTGCCAAC	+
1	MA0079.5	2	0.00794695	6.68338	1	6	GCGCGG	CCCCGCCCC	-
1	MA1516.1	3	0.0104214	8.7644	1	6	GCGCGG	TGGGCGTGGTC	-
1	MA0742.2	2	0.0106788	8.98084	1	6	GCGCGG	CCCCGCCCC	-
1	MA0685.2	2	0.0113113	9.51282	1	6	GCGCGG	CCCCGCCCC	-
1	MA1513.1	3	0.0116585	9.80479	1	6	GCGCGG	GCCCCGCCCCC	+
# Tomtom (Motif Comparison Tool): Version 5.5.4 compiled on Sep 2 2023 at 01:30:01
# The format of this file is described at https://meme-suite.org/meme/doc/tomtom-output-format.html.
# tomtom -no-ssc -oc . --verbosity 1 -text -min-overlap 5 -mi 1 -dist pearson -evalue -thresh 10.0 /tmp/tmpudtk2fl_ /home2/ayh8/data/JASPAR/JASPAR2022_CORE_vertebrates_non-redundant_pfms_meme.txt
