## Supplementary Info. 4 for "Dissection of core promoter syntax through single nucleotide resolution modeling of transcription initiation": neg_patterns.pattern_10.tomtom.tsv

Query_ID	Target_ID	Optimal_offset	p-value	E-value	q-value	Overlap	Query_consensus	Target_consensus	Orientation
1	MA1143.1	3	6.03786e-06	0.00507784	0.00966681	6	ACGTCA	GTTACGTCAT	-
1	MA0604.1	1	3.57422e-05	0.0300592	0.018254	6	ACGTCA	TACGTCAT	-
1	MA1127.1	3	7.14832e-05	0.0601174	0.018254	6	ACGTCA	ATGACGTCATC	-
1	MA1131.1	3	7.14832e-05	0.0601174	0.018254	6	ACGTCA	ATGACGTCATC	-
1	MA1474.1	4	8.33966e-05	0.0701365	0.018254	6	ACGTCA	TGCCACGTCACC	+
1	MA1475.1	4	8.33966e-05	0.0701365	0.018254	6	ACGTCA	GGTGACGTCACC	+
1	MA0844.1	6	0.000107223	0.0901745	0.018254	6	ACGTCA	AATGCCACGTCATC	+
1	MA0605.2	4	0.000221387	0.186186	0.018254	6	ACGTCA	GATGACGTCATC	+
1	MA0656.1	4	0.000221387	0.186186	0.018254	6	ACGTCA	GATGACGTCATC	+
1	MA1133.1	4	0.000221387	0.186186	0.018254	6	ACGTCA	TGTGACGTCATT	+
1	MA1140.2	4	0.000221387	0.186186	0.018254	6	ACGTCA	GATGACGTCATC	+
1	MA1129.1	3	0.000252472	0.212329	0.018254	6	ACGTCA	ATGACGTCAT	+
1	MA1136.1	3	0.000252472	0.212329	0.018254	6	ACGTCA	ATGACGTCAT	+
1	MA0638.1	5	0.000284631	0.239375	0.018254	6	ACGTCA	GTGCCACGTCATCA	+
1	MA1951.1	5	0.000284631	0.239375	0.018254	6	ACGTCA	TGATGACGTCATCA	+
1	MA0834.1	5	0.000284631	0.239375	0.018254	6	ACGTCA	CGATGACGTCATCG	-
1	MA1466.1	5	0.000284631	0.239375	0.018254	6	ACGTCA	CTGCCACGTCATCA	-
1	MA0609.2	6	0.000347871	0.29256	0.018254	6	ACGTCA	GCAGTGACGTCACTGC	+
1	MA1126.1	4	0.000347871	0.29256	0.018254	6	ACGTCA	GATGACGTCATCATTT	+
1	MA0840.1	4	0.000353443	0.297246	0.018254	6	ACGTCA	AATGACGTCACC	+
1	MA1139.1	4	0.000353443	0.297246	0.018254	6	ACGTCA	GATGACGTCATC	+
1	MA0839.1	5	0.000454404	0.382154	0.0213806	6	ACGTCA	ATGCCACGTCATCA	+
1	MA1145.1	5	0.000504881	0.424605	0.0224536	6	ACGTCA	TGATGACGTCATCGC	+
1	MA1470.1	8	0.0010013	0.842095	0.0400779	6	ACGTCA	AAATCATGACGTCATGATTT	-
1	MA0862.1	2	0.00343398	2.88798	0.130903	6	ACGTCA	TTACGTAA	-
1	MA1632.1	5	0.00553947	4.65869	0.197086	6	ACGTCA	AAATGAGGTCATT	+
1	MA0492.1	4	0.0058301	4.90311	0.198599	6	ACGTCA	GATGACATCATCTTT	-
1	MA1933.1	2	0.00876382	7.37037	0.28635	6	ACGTCA	TCACGCCACTTCCGGT	-
1	MA0842.2	-1	0.0092388	7.76983	0.295832	5	ACGTCA	CGTCAGCACTTTT	-
1	MA0018.4	5	0.00972062	8.17504	0.305157	6	ACGTCA	TTATGATGTCATA	+
1	MA0071.1	4	0.00996128	8.37744	0.306698	6	ACGTCA	ATCAAGGTCA	+
1	MA1110.2	2	0.0110521	9.29478	0.310523	6	ACGTCA	CGAGGTCAGT	+
1	MA0488.1	3	0.011279	9.48564	0.310523	6	ACGTCA	ATGACATCATCTT	-
1	MA0676.1	2	0.0114911	9.66402	0.310523	6	ACGTCA	AAAAGTCAA	+
# Tomtom (Motif Comparison Tool): Version 5.5.4 compiled on Sep 2 2023 at 01:30:01
# The format of this file is described at https://meme-suite.org/meme/doc/tomtom-output-format.html.
# tomtom -no-ssc -oc . --verbosity 1 -text -min-overlap 5 -mi 1 -dist pearson -evalue -thresh 10.0 /tmp/tmp4q5lydxw /home2/ayh8/data/JASPAR/JASPAR2022_CORE_vertebrates_non-redundant_pfms_meme.txt
