## Supplementary Info. 4 for "Dissection of core promoter syntax through single nucleotide resolution modeling of transcription initiation": neg_patterns.pattern_11.tomtom.tsv

Query_ID	Target_ID	Optimal_offset	p-value	E-value	q-value	Overlap	Query_consensus	Target_consensus	Orientation
1	MA1102.2	-5	4.303e-06	0.00361882	0.00700458	12	CCCCGGCGCCCCCGGCGGCCCGCCCCGCCC	GCGCCCCCTGCT	-
1	MA1713.1	-1	3.7202e-05	0.0312869	0.0302794	14	CCCCGGCGCCCCCGGCGGCCCGCCCCGCCC	CCCGCCGCTCCCCC	+
1	MA0139.1	-3	5.7605e-05	0.0484458	0.0312572	19	CCCCGGCGCCCCCGGCGGCCCGCCCCGCCC	TAGCGCCCCCTGGTGGCCA	-
1	MA1961.1	-8	0.00013118	0.110322	0.0427504	12	CCCCGGCGCCCCCGGCGGCCCGCCCCGCCC	CCCCCGCCCCCC	-
1	MA1513.1	-17	0.000155086	0.130428	0.0427504	11	CCCCGGCGCCCCCGGCGGCCCGCCCCGCCC	GCCCCGCCCCC	+
1	MA0146.2	-15	0.00016402	0.137941	0.0427504	14	CCCCGGCGCCCCCGGCGGCCCGCCCCGCCC	CAGGCCTCGGCCCC	-
1	MA1650.1	-17	0.000209362	0.176073	0.0427504	12	CCCCGGCGCCCCCGGCGGCCCGCCCCGCCC	CCCCGCGCACCC	+
1	MA1930.1	-3	0.000254871	0.214346	0.0460986	27	CCCCGGCGCCCCCGGCGGCCCGCCCCGCCC	TAGCGCCCCCTAGTGGCCAGAAGGGGGAACTGCAG	-
1	MA1929.1	-3	0.000369253	0.310541	0.0601082	27	CCCCGGCGCCCCCGGCGGCCCGCCCCGCCC	TAGCGCCCCCTGGTGGCCACAGCTGGAACTGCAG	-
1	MA1712.1	-5	0.000516985	0.434785	0.0627772	18	CCCCGGCGCCCCCGGCGGCCCGCCCCGCCC	AGGCTCCGGGCCCCGGGG	+
1	MA0163.1	-8	0.00058696	0.493634	0.0627772	14	CCCCGGCGCCCCCGGCGGCCCGCCCCGCCC	CCCCCTTGGGCCCC	-
1	MA0830.2	-6	0.000655602	0.551362	0.0627772	13	CCCCGGCGCCCCCGGCGGCCCGCCCCGCCC	CGGCACCTGCCCC	+
1	MA1615.1	-10	0.000655602	0.551362	0.0627772	13	CCCCGGCGCCCCCGGCGGCCCGCCCCGCCC	CCCTGGGGCCAGG	+
1	MA0597.2	-11	0.000776115	0.652713	0.0664941	12	CCCCGGCGCCCCCGGCGGCCCGCCCCGCCC	CCTGCCCTGCGC	-
1	MA1982.1	-2	0.00196824	1.65529	0.15257	15	CCCCGGCGCCCCCGGCGGCCCGCCCCGCCC	GGGCCGCTCTAGCCC	-
1	MA0748.2	-3	0.00230555	1.93897	0.168124	11	CCCCGGCGCCCCCGGCGGCCCGCCCCGCCC	CGCCGCCATCT	-
1	MA1653.1	-1	0.00237546	1.99776	0.168124	12	CCCCGGCGCCCCCGGCGGCCCGCCCCGCCC	CCCCCCTCCCCC	+
1	MA1628.1	-9	0.00293212	2.46591	0.190334	11	CCCCGGCGCCCCCGGCGGCCCGCCCCGCCC	CCCCTGCTGTG	-
1	MA0103.3	-7	0.00317359	2.66899	0.190334	11	CCCCGGCGCCCCCGGCGGCCCGCCCCGCCC	CCCACCTGCGC	+
1	MA0131.2	-3	0.00321481	2.70366	0.190334	12	CCCCGGCGCCCCCGGCGGCCCGCCCCGCCC	CAACGTCCGCGG	+
1	MA0814.2	-4	0.0032739	2.75335	0.190334	14	CCCCGGCGCCCCCGGCGGCCCGCCCCGCCC	CCCGCCTCAGGCCC	-
1	MA1986.1	-14	0.00353846	2.97585	0.196484	10	CCCCGGCGCCCCCGGCGGCCCGCCCCGCCC	GGGGCCCACC	+
1	MA0506.2	-10	0.00427628	3.59635	0.224551	15	CCCCGGCGCCCCCGGCGGCCCGCCCCGCCC	GCCTGCGCCTGCGCG	+
1	MA0471.2	-10	0.00450648	3.78995	0.229244	13	CCCCGGCGCCCCCGGCGGCCCGCCCCGCCC	CCTTCCCGCCCCC	-
1	MA1522.1	-1	0.00467943	3.9354	0.230829	11	CCCCGGCGCCCCCGGCGGCCCGCCCCGCCC	CGCCCCTCCCC	+
1	MA0697.2	-7	0.00676161	5.68651	0.293646	13	CCCCGGCGCCCCCGGCGGCCCGCCCCGCCC	GCCTCCTGCTGTG	-
1	MA1976.1	-2	0.00677779	5.70012	0.293646	27	CCCCGGCGCCCCCGGCGGCCCGCCCCGCCC	CCCTCGCACAGGCCCCCGGGCCCCCCT	-
1	MA0516.3	-3	0.00685484	5.76492	0.293646	9	CCCCGGCGCCCCCGGCGGCCCGCCCCGCCC	CCCCGCCCC	-
1	MA0522.3	-7	0.00733877	6.17191	0.302696	11	CCCCGGCGCCCCCGGCGGCCCGCCCCGCCC	CGCACCTGCCC	+
1	MA0039.4	-1	0.00762395	6.41174	0.302696	12	CCCCGGCGCCCCCGGCGGCCCGCCCCGCCC	CGCCCCACCCCC	+
1	MA0162.4	-3	0.0081122	6.82236	0.309252	14	CCCCGGCGCCCCCGGCGGCCCGCCCCGCCC	CCACGCCCACGCCC	+
1	MA0810.1	-6	0.00816903	6.87015	0.309252	12	CCCCGGCGCCCCCGGCGGCCCGCCCCGCCC	TGCCCCCGGGCA	+
1	MA1721.1	-3	0.00845841	7.11352	0.31293	16	CCCCGGCGCCCCCGGCGGCCCGCCCCGCCC	CGCCGCTGCCGCTGCC	-
1	MA0155.1	-6	0.00874929	7.35815	0.315494	12	CCCCGGCGCCCCCGGCGGCCCGCCCCGCCC	CGCCCCCTGACA	-
1	MA1099.2	0	0.00917419	7.71549	0.315494	10	CCCCGGCGCCCCCGGCGGCCCGCCCCGCCC	GCCACGTGCC	-
1	MA1630.2	-1	0.00936675	7.87744	0.315494	12	CCCCGGCGCCCCCGGCGGCCCGCCCCGCCC	CTCCCCTCCCCC	-
1	MA0742.2	-3	0.00949679	7.9868	0.315494	9	CCCCGGCGCCCCCGGCGGCCCGCCCCGCCC	CCCCGCCCC	-
1	MA1122.1	-10	0.00981086	8.25093	0.319409	11	CCCCGGCGCCCCCGGCGGCCCGCCCCGCCC	CCTTCCCGCCC	-
1	MA0750.2	-4	0.0100101	8.4185	0.319506	13	CCCCGGCGCCCCCGGCGGCCCGCCCCGCCC	GCCACTTCCGGGC	-
1	MA0753.2	-15	0.0106728	8.9758	0.329309	13	CCCCGGCGCCCCCGGCGGCCCGCCCCGCCC	CCGCCCCCCCCAC	+
1	MA0147.3	-6	0.0107218	9.01707	0.329309	12	CCCCGGCGCCCCCGGCGGCCCGCCCCGCCC	GGCCACGTGCCC	+
1	MA1511.2	-3	0.0111334	9.36321	0.335618	9	CCCCGGCGCCCCCGGCGGCCCGCCCCGCCC	CCCCGCCCC	-
1	MA1629.1	-8	0.0117293	9.86435	0.347152	14	CCCCGGCGCCCCCGGCGGCCCGCCCCGCCC	CCCCCTGCTGTGAG	-
# Tomtom (Motif Comparison Tool): Version 5.5.4 compiled on Sep 2 2023 at 01:30:01
# The format of this file is described at https://meme-suite.org/meme/doc/tomtom-output-format.html.
# tomtom -no-ssc -oc . --verbosity 1 -text -min-overlap 5 -mi 1 -dist pearson -evalue -thresh 10.0 /tmp/tmpq0cnxzdd /home2/ayh8/data/JASPAR/JASPAR2022_CORE_vertebrates_non-redundant_pfms_meme.txt
