## Supplementary Info. 4 for "Dissection of core promoter syntax through single nucleotide resolution modeling of transcription initiation": neg_patterns.pattern_12.tomtom.tsv

Query_ID	Target_ID	Optimal_offset	p-value	E-value	q-value	Overlap	Query_consensus	Target_consensus	Orientation
1	MA1713.1	-13	5.09608e-05	0.042858	0.0471164	14	CCCGGCGCGCAGCGCCGCCCCGCCGCCG	CCCGCCGCTCCCCC	+
1	MA1513.1	-16	9.02551e-05	0.0759045	0.0471164	11	CCCGGCGCGCAGCGCCGCCCCGCCGCCG	GCCCCGCCCCC	+
1	MA1584.1	-6	0.000114488	0.0962848	0.0471164	16	CCCGGCGCGCAGCGCCGCCCCGCCGCCG	GCACAGCGGGGGGTCG	-
1	MA1529.1	-3	0.00014933	0.125586	0.0491639	18	CCCGGCGCGCAGCGCCGCCCCGCCGCCG	GGGACGCAGCTGCGGCCC	-
1	MA1961.1	-16	0.000339503	0.285522	0.0864336	12	CCCGGCGCGCAGCGCCGCCCCGCCGCCG	CCCCCGCCCCCC	-
1	MA1650.1	-2	0.000367545	0.309105	0.0864336	12	CCCGGCGCGCAGCGCCGCCCCGCCGCCG	GGGTGCGCGGGG	-
1	MA1653.1	-15	0.000923042	0.776278	0.151947	12	CCCGGCGCGCAGCGCCGCCCCGCCGCCG	CCCCCCTCCCCC	+
1	MA1630.2	-15	0.00177049	1.48898	0.204941	12	CCCGGCGCGCAGCGCCGCCCCGCCGCCG	CTCCCCTCCCCC	-
1	MA1976.1	-1	0.00195334	1.64276	0.204941	27	CCCGGCGCGCAGCGCCGCCCCGCCGCCG	CCCTCGCACAGGCCCCCGGGCCCCCCT	-
1	MA0048.2	-7	0.00199976	1.6818	0.204941	10	CCCGGCGCGCAGCGCCGCCCCGCCGCCG	CGCAGCTGCG	-
1	MA1721.1	-9	0.00214026	1.79996	0.204941	16	CCCGGCGCGCAGCGCCGCCCCGCCGCCG	CGCCGCTGCCGCTGCC	-
1	MA0751.1	-6	0.00217719	1.83102	0.204941	15	CCCGGCGCGCAGCGCCGCCCCGCCGCCG	GCACAGCGGGGGGTC	-
1	MA1712.1	-2	0.00225521	1.89663	0.204941	18	CCCGGCGCGCAGCGCCGCCCCGCCGCCG	AGGCTCCGGGCCCCGGGG	+
1	MA0597.2	-6	0.00234242	1.96997	0.204941	12	CCCGGCGCGCAGCGCCGCCCCGCCGCCG	GCGCAGGGCAGG	+
1	MA1522.1	-15	0.0026307	2.21241	0.204941	11	CCCGGCGCGCAGCGCCGCCCCGCCGCCG	CGCCCCTCCCC	+
1	MA1635.1	-7	0.00273892	2.30344	0.204941	10	CCCGGCGCGCAGCGCCGCCCCGCCGCCG	CGCAGCTGCG	+
1	MA1099.2	-3	0.0037212	3.12953	0.238934	10	CCCGGCGCGCAGCGCCGCCCCGCCGCCG	GGCACGTGGC	+
1	MA1985.1	-3	0.00374137	3.14649	0.238934	15	CCCGGCGCGCAGCGCCGCCCCGCCGCCG	AGTGGTCATCGCCCC	-
1	MA1982.1	-1	0.00420791	3.53886	0.248782	15	CCCGGCGCGCAGCGCCGCCCCGCCGCCG	GGGCCGCTCTAGCCC	-
1	MA0146.2	-15	0.00423163	3.5588	0.248782	13	CCCGGCGCGCAGCGCCGCCCCGCCGCCG	GGGGCCGAGGCCTG	+
1	MA0079.5	-17	0.00473517	3.98228	0.260794	9	CCCGGCGCGCAGCGCCGCCCCGCCGCCG	CCCCGCCCC	-
1	MA1631.1	-9	0.00495183	4.16449	0.260794	13	CCCGGCGCGCAGCGCCGCCCCGCCGCCG	CAGCACCTGCCCC	+
1	MA0696.1	-7	0.00506965	4.26357	0.260794	14	CCCGGCGCGCAGCGCCGCCCCGCCGCCG	CACAGCGGGGGGTC	-
1	MA0814.2	-2	0.00571097	4.80293	0.284883	14	CCCGGCGCGCAGCGCCGCCCCGCCGCCG	GGGCCTGAGGCGGG	+
1	MA0516.3	-17	0.0069847	5.87413	0.328511	9	CCCGGCGCGCAGCGCCGCCCCGCCGCCG	CCCCGCCCC	-
1	MA0830.2	-9	0.00761319	6.40269	0.348125	13	CCCGGCGCGCAGCGCCGCCCCGCCGCCG	CGGCACCTGCCCC	+
1	MA1965.1	-17	0.00831207	6.99045	0.369809	10	CCCGGCGCGCAGCGCCGCCCCGCCGCCG	CCCCTCCCCC	+
1	MA0742.2	-17	0.00878498	7.38816	0.380564	9	CCCGGCGCGCAGCGCCGCCCCGCCGCCG	CCCCGCCCC	-
1	MA0753.2	-14	0.00911369	7.66461	0.38468	13	CCCGGCGCGCAGCGCCGCCCCGCCGCCG	CCGCCCCCCCCAC	+
1	MA0147.3	-2	0.0105669	8.88672	0.434867	12	CCCGGCGCGCAGCGCCGCCCCGCCGCCG	GGGCACGTGGCC	-
1	MA0685.2	-17	0.0110011	9.25192	0.436837	9	CCCGGCGCGCAGCGCCGCCCCGCCGCCG	CCCCGCCCC	-
1	MA1122.1	-2	0.0111455	9.37333	0.436837	11	CCCGGCGCGCAGCGCCGCCCCGCCGCCG	GGGCGGGAAGG	+
1	MA1511.2	-17	0.0118435	9.96041	0.453402	9	CCCGGCGCGCAGCGCCGCCCCGCCGCCG	CCCCGCCCC	-
# Tomtom (Motif Comparison Tool): Version 5.5.4 compiled on Sep 2 2023 at 01:30:01
# The format of this file is described at https://meme-suite.org/meme/doc/tomtom-output-format.html.
# tomtom -no-ssc -oc . --verbosity 1 -text -min-overlap 5 -mi 1 -dist pearson -evalue -thresh 10.0 /tmp/tmpp3z1l64u /home2/ayh8/data/JASPAR/JASPAR2022_CORE_vertebrates_non-redundant_pfms_meme.txt
