## Supplementary Info. 4 for "Dissection of core promoter syntax through single nucleotide resolution modeling of transcription initiation": neg_patterns.pattern_13.tomtom.tsv

Query_ID	Target_ID	Optimal_offset	p-value	E-value	q-value	Overlap	Query_consensus	Target_consensus	Orientation
1	MA1713.1	-14	1.14312e-06	0.000961366	0.00188069	14	CCCCCCGGGGGGGGGGGGGGGGGGCGGGGG	GGGGGAGCGGCGGG	-
1	MA1961.1	-10	2.6413e-06	0.00222134	0.00198053	12	CCCCCCGGGGGGGGGGGGGGGGGGCGGGGG	GGGGGGCGGGGG	+
1	MA1653.1	-11	3.61141e-06	0.0030372	0.00198053	12	CCCCCCGGGGGGGGGGGGGGGGGGCGGGGG	GGGGGAGGGGGG	-
1	MA1513.1	-11	6.42706e-06	0.00540515	0.00264349	11	CCCCCCGGGGGGGGGGGGGGGGGGCGGGGG	GGGGGCGGGGC	-
1	MA0753.2	-11	1.11973e-05	0.00941692	0.00352741	13	CCCCCCGGGGGGGGGGGGGGGGGGCGGGGG	GTGGGGGGGGCGG	-
1	MA1522.1	-12	1.28642e-05	0.0108188	0.00352741	11	CCCCCCGGGGGGGGGGGGGGGGGGCGGGGG	GGGGAGGGGCG	-
1	MA1630.2	-11	3.37917e-05	0.0284188	0.00794214	12	CCCCCCGGGGGGGGGGGGGGGGGGCGGGGG	GGGGGAGGGGAG	+
1	MA0039.4	-11	4.9538e-05	0.0416615	0.0101877	12	CCCCCCGGGGGGGGGGGGGGGGGGCGGGGG	GGGGGTGGGGCG	-
1	MA0162.4	-15	7.15362e-05	0.0601619	0.013077	14	CCCCCCGGGGGGGGGGGGGGGGGGCGGGGG	GGGCGTGGGCGTGG	-
1	MA0742.2	-14	9.52551e-05	0.0801096	0.0151313	9	CCCCCCGGGGGGGGGGGGGGGGGGCGGGGG	GGGGCGGGG	+
1	MA1650.1	-17	0.00010332	0.0868922	0.0151313	12	CCCCCCGGGGGGGGGGGGGGGGGGCGGGGG	GGGTGCGCGGGG	-
1	MA0516.3	-14	0.000110365	0.0928168	0.0151313	9	CCCCCCGGGGGGGGGGGGGGGGGGCGGGGG	GGGGCGGGG	+
1	MA1511.2	-14	0.000137349	0.115511	0.0173824	9	CCCCCCGGGGGGGGGGGGGGGGGGCGGGGG	GGGGCGGGG	+
1	MA0528.2	-12	0.000156582	0.131685	0.0175685	12	CCCCCCGGGGGGGGGGGGGGGGGGCGGGGG	GGGGGGAGGAGG	+
1	MA1627.1	-6	0.000160177	0.134709	0.0175685	14	CCCCCCGGGGGGGGGGGGGGGGGGCGGGGG	GTGTGGGGGAGGGG	-
1	MA1965.1	-11	0.000187591	0.157764	0.0191037	10	CCCCCCGGGGGGGGGGGGGGGGGGCGGGGG	GGGGGAGGGG	-
1	MA0079.5	-14	0.000197398	0.166011	0.0191037	9	CCCCCCGGGGGGGGGGGGGGGGGGCGGGGG	GGGGCGGGG	+
1	MA0746.2	-13	0.000245786	0.206706	0.0212979	13	CCCCCCGGGGGGGGGGGGGGGGGGCGGGGG	GGTGGGCGTGGCC	-
1	MA0740.2	-14	0.00024596	0.206852	0.0212979	9	CCCCCCGGGGGGGGGGGGGGGGGGCGGGGG	GGGGCGGGG	+
1	MA0685.2	-14	0.000355509	0.298983	0.0292446	9	CCCCCCGGGGGGGGGGGGGGGGGGCGGGGG	GGGGCGGGG	+
1	MA1107.2	-11	0.000436027	0.366699	0.0341602	16	CCCCCCGGGGGGGGGGGGGGGGGGCGGGGG	GGGGTGGGTGTGGCTG	-
1	MA1959.1	-14	0.000545999	0.459185	0.0392693	9	CCCCCCGGGGGGGGGGGGGGGGGGCGGGGG	GGGGCGGGG	+
1	MA0741.1	-14	0.000548979	0.461691	0.0392693	11	CCCCCCGGGGGGGGGGGGGGGGGGCGGGGG	GGGGGCGTGGC	-
1	MA1564.1	-13	0.00057389	0.482642	0.0393408	12	CCCCCCGGGGGGGGGGGGGGGGGGCGGGGG	GGGGGGCGTGGC	-
1	MA0073.1	-10	0.000664681	0.558996	0.043742	20	CCCCCCGGGGGGGGGGGGGGGGGGCGGGGG	TGGGGGGGGGTGGTTTGGGG	-
1	MA1721.1	-13	0.000743241	0.625066	0.0470307	16	CCCCCCGGGGGGGGGGGGGGGGGGCGGGGG	GGCAGCGGCAGCGGCG	+
1	MA1723.1	-7	0.00112693	0.947751	0.0686689	23	CCCCCCGGGGGGGGGGGGGGGGGGCGGGGG	GGTGGGCAGGGAGGAAGCAGAAGG	+
1	MA0830.2	-14	0.00130696	1.09916	0.076488	13	CCCCCCGGGGGGGGGGGGGGGGGGCGGGGG	GGGGCAGGTGCCG	-
1	MA0471.2	-10	0.00137106	1.15306	0.076488	13	CCCCCCGGGGGGGGGGGGGGGGGGCGGGGG	GGGGGCGGGAAGG	+
1	MA1976.1	-3	0.00139473	1.17297	0.076488	27	CCCCCCGGGGGGGGGGGGGGGGGGCGGGGG	AGGGGGGCCCGGGGGCCTGTGCGAGTG	+
1	MA0146.2	-14	0.00157624	1.32562	0.0825622	14	CCCCCCGGGGGGGGGGGGGGGGGGCGGGGG	GGGGCCGAGGCCTG	+
1	MA1102.2	-7	0.00160585	1.35052	0.0825622	12	CCCCCCGGGGGGGGGGGGGGGGGGCGGGGG	AGCAGGGGGCGC	+
1	MA0493.2	-14	0.00175085	1.47246	0.087289	9	CCCCCCGGGGGGGGGGGGGGGGGGCGGGGG	GGGGCGGGG	+
1	MA1512.1	-14	0.00193604	1.62821	0.0910064	11	CCCCCCGGGGGGGGGGGGGGGGGGCGGGGG	GTGGGCGTGGC	-
1	MA0103.3	-6	0.0023798	2.00141	0.108759	11	CCCCCCGGGGGGGGGGGGGGGGGGCGGGGG	GCGCAGGTGGG	-
1	MA1981.1	-11	0.00296679	2.49507	0.13192	18	CCCCCCGGGGGGGGGGGGGGGGGGCGGGGG	GAAAGGAAAGGGGCGGGA	+
1	MA0522.3	-6	0.00321853	2.70678	0.139348	11	CCCCCCGGGGGGGGGGGGGGGGGGCGGGGG	GGGCAGGTGCG	-
1	MA1615.1	-16	0.00345471	2.90541	0.142445	13	CCCCCCGGGGGGGGGGGGGGGGGGCGGGGG	CCCTGGGGCCAGG	+
1	MA0814.2	-14	0.00346766	2.91631	0.142445	14	CCCCCCGGGGGGGGGGGGGGGGGGCGGGGG	GGGCCTGAGGCGGG	+
1	MA1930.1	5	0.00355838	2.9926	0.142445	30	CCCCCCGGGGGGGGGGGGGGGGGGCGGGGG	TAGCGCCCCCTAGTGGCCAGAAGGGGGAACTGCAG	-
1	MA0747.1	-13	0.00363641	3.05822	0.142445	12	CCCCCCGGGGGGGGGGGGGGGGGGCGGGGG	AGTGGGCGTGGC	-
1	MA0597.2	-10	0.00399184	3.35714	0.152732	12	CCCCCCGGGGGGGGGGGGGGGGGGCGGGGG	GCGCAGGGCAGG	+
1	MA1122.1	-6	0.004317	3.63059	0.161419	11	CCCCCCGGGGGGGGGGGGGGGGGGCGGGGG	GGGCGGGAAGG	+
1	MA0599.1	-15	0.00468828	3.94284	0.171406	10	CCCCCCGGGGGGGGGGGGGGGGGGCGGGGG	GGGGCGGGGC	-
1	MA1712.1	-3	0.00532019	4.47428	0.190281	18	CCCCCCGGGGGGGGGGGGGGGGGGCGGGGG	CCCCGGGGCCCGGAGCCT	-
1	MA1596.1	-9	0.00664116	5.58522	0.232473	16	CCCCCCGGGGGGGGGGGGGGGGGGCGGGGG	CTCGGGAGGCTGAGGC	-
1	MA1648.1	-6	0.00693777	5.83467	0.237796	11	CCCCCCGGGGGGGGGGGGGGGGGGCGGGGG	CGGCAGGTGCG	-
1	MA1529.1	-12	0.0075722	6.36822	0.254245	18	CCCCCCGGGGGGGGGGGGGGGGGGCGGGGG	GGGACGCAGCTGCGGCCC	-
1	MA1569.1	0	0.00874049	7.35075	0.281962	11	CCCCCCGGGGGGGGGGGGGGGGGGCGGGGG	CGCCTCAGGCG	+
1	MA1584.1	-8	0.00893776	7.51666	0.282782	16	CCCCCCGGGGGGGGGGGGGGGGGGCGGGGG	GCACAGCGGGGGGTCG	-
1	MA1631.1	-14	0.0113564	9.55071	0.343154	13	CCCCCCGGGGGGGGGGGGGGGGGGCGGGGG	GGGGCAGGTGCTG	-
1	MA1517.1	-15	0.0114717	9.64767	0.343154	11	CCCCCCGGGGGGGGGGGGGGGGGGCGGGGG	TGGGCGTGGCC	-
# Tomtom (Motif Comparison Tool): Version 5.5.4 compiled on Sep 2 2023 at 01:30:01
# The format of this file is described at https://meme-suite.org/meme/doc/tomtom-output-format.html.
# tomtom -no-ssc -oc . --verbosity 1 -text -min-overlap 5 -mi 1 -dist pearson -evalue -thresh 10.0 /tmp/tmp2a0m8cdt /home2/ayh8/data/JASPAR/JASPAR2022_CORE_vertebrates_non-redundant_pfms_meme.txt
