## Supplementary Info. 4 for "Dissection of core promoter syntax through single nucleotide resolution modeling of transcription initiation": neg_patterns.pattern_14.tomtom.tsv

Query_ID	Target_ID	Optimal_offset	p-value	E-value	q-value	Overlap	Query_consensus	Target_consensus	Orientation
1	MA0050.3	6	2.25264e-05	0.0189447	0.0377855	8	ACTGAAAC	AATGAAACTGAAAGT	+
1	MA1119.1	1	7.1506e-05	0.0601365	0.0599716	8	ACTGAAAC	AACTGAAACCTGATAC	+
1	MA1509.1	0	0.000259985	0.218647	0.0889998	8	ACTGAAAC	ACCGAAACT	+
1	MA0652.1	5	0.000276908	0.23288	0.0889998	8	ACTGAAAC	TCGAAACCGAAACT	+
1	MA0653.1	6	0.00031646	0.266143	0.0889998	8	ACTGAAAC	AACGAAACCGAAACT	+
1	MA0051.1	4	0.000379586	0.319231	0.0889998	8	ACTGAAAC	GGAAAGCGAAACCAAAAC	+
1	MA0517.1	4	0.000383848	0.322816	0.0889998	8	ACTGAAAC	GGAAAATGAAACTGA	-
1	MA1420.1	5	0.000483861	0.406927	0.0889998	8	ACTGAAAC	CCGAAACCGAAACT	+
1	MA1419.1	5	0.000520055	0.437366	0.0889998	8	ACTGAAAC	CCGAAACCGAAACTA	+
1	MA1623.1	4	0.000530586	0.446223	0.0889998	8	ACTGAAAC	AGAAACAGAAACT	+
1	MA0772.1	5	0.00107867	0.907165	0.152897	8	ACTGAAAC	ACGAAAGCGAAAGT	+
1	MA1418.1	11	0.00109382	0.919904	0.152897	8	ACTGAAAC	GGGAAACGGAAACCGAAACTG	+
1	MA1709.1	4	0.00141001	1.18582	0.181933	8	ACTGAAAC	AGCAACAGAAACCTA	+
1	MA1155.1	7	0.00646501	5.43707	0.763084	8	ACTGAAAC	TGCACACACTGAAAA	+
1	MA0081.2	9	0.00682386	5.73887	0.763084	7	ACTGAAAC	AAAAGAGGAAGTGAAA	-
1	MA1971.1	2	0.00789559	6.64019	0.827747	8	ACTGAAAC	GCAACGAAACCAGG	+
# Tomtom (Motif Comparison Tool): Version 5.5.4 compiled on Sep 2 2023 at 01:30:01
# The format of this file is described at https://meme-suite.org/meme/doc/tomtom-output-format.html.
# tomtom -no-ssc -oc . --verbosity 1 -text -min-overlap 5 -mi 1 -dist pearson -evalue -thresh 10.0 /tmp/tmp924djje_ /home2/ayh8/data/JASPAR/JASPAR2022_CORE_vertebrates_non-redundant_pfms_meme.txt
