## Supplementary Info. 4 for "Dissection of core promoter syntax through single nucleotide resolution modeling of transcription initiation": neg_patterns.pattern_16.tomtom.tsv

Query_ID	Target_ID	Optimal_offset	p-value	E-value	q-value	Overlap	Query_consensus	Target_consensus	Orientation
1	MA0526.4	3	7.03596e-07	0.000591724	0.000569273	7	CACGTGA	GGTCACGTGACC	+
1	MA0831.3	2	2.43403e-06	0.00204702	0.000984675	7	CACGTGA	GTCACGTGAC	+
1	MA0663.1	2	7.80308e-06	0.00656239	0.00210447	7	CACGTGA	ATCACGTGAT	+
1	MA0692.1	2	7.80308e-06	0.00656239	0.00210447	7	CACGTGA	GTCACGTGAT	-
1	MA0871.2	2	9.75384e-06	0.00820298	0.00225478	7	CACGTGA	CCCACGTGACC	+
1	MA0828.2	4	1.56061e-05	0.0131247	0.00280594	7	CACGTGA	TTATCACGTGATAA	+
1	MA0664.1	2	1.79297e-05	0.0150788	0.00290134	7	CACGTGA	ATCACGTGAT	+
1	MA0636.1	2	2.98244e-05	0.0250823	0.00381502	7	CACGTGA	GTCACGTGAC	+
1	MA0004.1	0	3.30063e-05	0.0277583	0.00381502	6	CACGTGA	CACGTG	+
1	MA0603.1	1	4.13229e-05	0.0347525	0.00417924	7	CACGTGA	GCACGTGACC	-
1	MA1464.1	2	4.13229e-05	0.0347525	0.00417924	7	CACGTGA	GGCACGTGAC	-
1	MA1939.1	9	4.93058e-05	0.0414662	0.00469328	7	CACGTGA	GCCGGAAATCACGTGAT	+
1	MA0620.3	6	0.000123963	0.104253	0.00872154	7	CACGTGA	TAAAGTCACGTGACTTTA	+
1	MA0464.2	2	0.000246638	0.207423	0.0166294	7	CACGTGA	GTCACGTGAT	-
1	MA0622.1	1	0.000300406	0.252641	0.0186966	7	CACGTGA	ACACGTGC	-
1	MA0608.1	2	0.0006064	0.509983	0.0338368	7	CACGTGA	GCCACGTGT	+
1	MA0829.2	4	0.000699211	0.588037	0.0364984	7	CACGTGA	AGATCACCTGATCT	+
1	MA0059.1	3	0.00101046	0.849799	0.0495489	7	CACGTGA	GAGCACGTGGT	+
1	MA0104.4	3	0.00121243	1.01966	0.0544982	7	CACGTGA	GGCCACGTGGCC	+
1	MA0147.3	3	0.00121243	1.01966	0.0544982	7	CACGTGA	GGGCACGTGGCC	-
1	MA1576.1	6	0.00161504	1.35825	0.0653847	7	CACGTGA	TAAGGTCACGTAAGGTCAC	-
1	MA0093.3	4	0.00161625	1.35927	0.0653847	7	CACGTGA	TGGTCATGTGACCT	+
1	MA0825.1	2	0.00168064	1.41342	0.0663312	7	CACGTGA	ACCACGTGCC	+
1	MA1933.1	9	0.00191607	1.61142	0.0719246	7	CACGTGA	ACCGGAAGTGGCGTGA	+
1	MA1560.1	2	0.00202377	1.70199	0.0719246	7	CACGTGA	CGCACGTGCA	+
1	MA0632.2	3	0.00202377	1.70199	0.0719246	7	CACGTGA	GTGCGCGTGA	-
1	MA1474.1	3	0.00228064	1.91802	0.0768854	7	CACGTGA	TGCCACGTCACC	+
1	MA1493.1	2	0.00249744	2.10034	0.0824756	7	CACGTGA	GGCACGTGTT	+
1	MA0616.2	2	0.00332276	2.79444	0.105428	7	CACGTGA	GGCACGTGCC	-
1	MA0638.1	4	0.00384627	3.23471	0.119262	7	CACGTGA	GTGCCACGTCATCA	+
1	MA0058.3	2	0.00390616	3.28508	0.119262	7	CACGTGA	AGCACGTGGT	-
1	MA0839.1	4	0.00426508	3.58694	0.121082	7	CACGTGA	ATGCCACGTCATCA	+
1	MA1466.1	4	0.00426508	3.58694	0.121082	7	CACGTGA	CTGCCACGTCATCA	-
1	MA0822.1	3	0.00439759	3.69837	0.122691	7	CACGTGA	TGGCACGTGCCA	+
1	MA1994.1	2	0.00461491	3.88114	0.123564	7	CACGTGA	ACCACTTGAACTT	+
1	MA1969.1	10	0.00471692	3.96693	0.123564	7	CACGTGA	CCTGTGTCCTCATGTGACCTCTCC	+
1	MA0844.1	5	0.0047343	3.98155	0.123564	7	CACGTGA	AATGCCACGTCATC	+
1	MA0673.1	1	0.00525655	4.42076	0.132907	7	CACGTGA	CCACTTGAA	+
1	MA0626.1	2	0.00544639	4.58041	0.133534	7	CACGTGA	GGCACGTGTC	+
1	MA0819.2	1	0.00576991	4.85249	0.137305	7	CACGTGA	GCACGTGTTT	-
1	MA1099.2	2	0.00576991	4.85249	0.137305	7	CACGTGA	GCCACGTGCC	-
1	MA0823.1	2	0.00609932	5.12953	0.140997	7	CACGTGA	GACACGTGCC	+
1	MA0649.1	2	0.00748781	6.29725	0.165981	7	CACGTGA	GACACGTGCC	+
1	MA0672.1	2	0.00748781	6.29725	0.165981	7	CACGTGA	ACCACTTGAA	+
1	MA0259.1	1	0.00839762	7.0624	0.181055	7	CACGTGA	GGACGTGC	+
1	MA2003.1	1	0.00861535	7.24551	0.181055	7	CACGTGA	CCACTTGAAC	+
1	MA0821.2	2	0.00982217	8.26044	0.198676	7	CACGTGA	GGCACGTGCC	+
# Tomtom (Motif Comparison Tool): Version 5.5.4 compiled on Sep 2 2023 at 01:30:01
# The format of this file is described at https://meme-suite.org/meme/doc/tomtom-output-format.html.
# tomtom -no-ssc -oc . --verbosity 1 -text -min-overlap 5 -mi 1 -dist pearson -evalue -thresh 10.0 /tmp/tmpde6itjsm /home2/ayh8/data/JASPAR/JASPAR2022_CORE_vertebrates_non-redundant_pfms_meme.txt
