## Supplementary Info. 4 for "Dissection of core promoter syntax through single nucleotide resolution modeling of transcription initiation": neg_patterns.pattern_17.tomtom.tsv

Query_ID	Target_ID	Optimal_offset	p-value	E-value	q-value	Overlap	Query_consensus	Target_consensus	Orientation
1	MA1961.1	-7	8.95386e-07	0.000753019	0.00134917	12	GGGGGGGGGGGGGCGGGGGCCCC	GGGGGGCGGGGG	+
1	MA1513.1	-8	1.64011e-06	0.00137933	0.00134917	11	GGGGGGGGGGGGGCGGGGGCCCC	GGGGGCGGGGC	-
1	MA1653.1	-3	2.76157e-06	0.00232248	0.00151447	12	GGGGGGGGGGGGGCGGGGGCCCC	GGGGGAGGGGGG	-
1	MA1522.1	-4	7.68815e-06	0.00646573	0.00241255	11	GGGGGGGGGGGGGCGGGGGCCCC	GGGGAGGGGCG	-
1	MA0753.2	-3	8.42611e-06	0.00708636	0.00241255	13	GGGGGGGGGGGGGCGGGGGCCCC	GTGGGGGGGGCGG	-
1	MA1713.1	-6	8.79836e-06	0.00739942	0.00241255	14	GGGGGGGGGGGGGCGGGGGCCCC	GGGGGAGCGGCGGG	-
1	MA0742.2	-9	1.1485e-05	0.00965891	0.00265193	9	GGGGGGGGGGGGGCGGGGGCCCC	GGGGCGGGG	+
1	MA0516.3	-9	1.28951e-05	0.0108448	0.00265193	9	GGGGGGGGGGGGGCGGGGGCCCC	GGGGCGGGG	+
1	MA1630.2	-3	1.93434e-05	0.0162678	0.00348369	12	GGGGGGGGGGGGGCGGGGGCCCC	GGGGGAGGGGAG	+
1	MA1511.2	-9	2.11745e-05	0.0178078	0.00348369	9	GGGGGGGGGGGGGCGGGGGCCCC	GGGGCGGGG	+
1	MA0079.5	-9	3.17878e-05	0.0267336	0.00444004	9	GGGGGGGGGGGGGCGGGGGCCCC	GGGGCGGGG	+
1	MA0685.2	-9	3.68362e-05	0.0309793	0.00444004	9	GGGGGGGGGGGGGCGGGGGCCCC	GGGGCGGGG	+
1	MA1959.1	-9	3.68362e-05	0.0309793	0.00444004	9	GGGGGGGGGGGGGCGGGGGCCCC	GGGGCGGGG	+
1	MA0039.4	-3	3.77824e-05	0.031775	0.00444004	12	GGGGGGGGGGGGGCGGGGGCCCC	GGGGGTGGGGCG	-
1	MA0740.2	-9	4.87421e-05	0.0409921	0.00534612	9	GGGGGGGGGGGGGCGGGGGCCCC	GGGGCGGGG	+
1	MA0162.4	-4	5.68331e-05	0.0477966	0.00550338	14	GGGGGGGGGGGGGCGGGGGCCCC	GGGCGTGGGCGTGG	-
1	MA0528.2	-3	5.6866e-05	0.0478243	0.00550338	12	GGGGGGGGGGGGGCGGGGGCCCC	GGGGGGAGGAGG	+
1	MA1965.1	-3	0.000116228	0.0977479	0.0102403	10	GGGGGGGGGGGGGCGGGGGCCCC	GGGGGAGGGG	-
1	MA1564.1	-7	0.000120627	0.101448	0.0102403	12	GGGGGGGGGGGGGCGGGGGCCCC	GGGGGGCGTGGC	-
1	MA0073.1	1	0.000124485	0.104692	0.0102403	19	GGGGGGGGGGGGGCGGGGGCCCC	TGGGGGGGGGTGGTTTGGGG	-
1	MA1627.1	-4	0.000143346	0.120554	0.0112303	14	GGGGGGGGGGGGGCGGGGGCCCC	GTGTGGGGGAGGGG	-
1	MA0471.2	0	0.000167668	0.141009	0.0123331	13	GGGGGGGGGGGGGCGGGGGCCCC	GGGGGCGGGAAGG	+
1	MA0493.2	-9	0.000172415	0.145001	0.0123331	9	GGGGGGGGGGGGGCGGGGGCCCC	GGGGCGGGG	+
1	MA0746.2	-7	0.000205786	0.173066	0.0141069	13	GGGGGGGGGGGGGCGGGGGCCCC	GGTGGGCGTGGCC	-
1	MA0741.1	-8	0.000267267	0.224772	0.0175886	11	GGGGGGGGGGGGGCGGGGGCCCC	GGGGGCGTGGC	-
1	MA1650.1	-6	0.00038616	0.324761	0.0244354	12	GGGGGGGGGGGGGCGGGGGCCCC	GGGTGCGCGGGG	-
1	MA1981.1	0	0.000420945	0.354015	0.02565	18	GGGGGGGGGGGGGCGGGGGCCCC	GAAAGGAAAGGGGCGGGA	+
1	MA1107.2	0	0.000439212	0.369378	0.0258073	16	GGGGGGGGGGGGGCGGGGGCCCC	GGGGTGGGTGTGGCTG	-
1	MA1512.1	-8	0.000687118	0.577867	0.0380359	11	GGGGGGGGGGGGGCGGGGGCCCC	GTGGGCGTGGC	-
1	MA1986.1	-13	0.000693569	0.583292	0.0380359	10	GGGGGGGGGGGGGCGGGGGCCCC	GGTGGGCCCC	-
1	MA0599.1	-9	0.000957856	0.805557	0.0508352	10	GGGGGGGGGGGGGCGGGGGCCCC	GGGGCGGGGC	-
1	MA1529.1	-4	0.00128889	1.08395	0.0662659	18	GGGGGGGGGGGGGCGGGGGCCCC	GGGACGCAGCTGCGGCCC	-
1	MA0146.2	-9	0.00153181	1.28825	0.0750149	14	GGGGGGGGGGGGGCGGGGGCCCC	GGGGCCGAGGCCTG	+
1	MA0830.2	-9	0.00155025	1.30376	0.0750149	13	GGGGGGGGGGGGGCGGGGGCCCC	GGGGCAGGTGCCG	-
1	MA0747.1	-7	0.00167332	1.40726	0.0786568	12	GGGGGGGGGGGGGCGGGGGCCCC	AGTGGGCGTGGC	-
1	MA1102.2	-4	0.00201722	1.69648	0.0921884	12	GGGGGGGGGGGGGCGGGGGCCCC	AGCAGGGGGCGC	+
1	MA0597.2	-5	0.00254205	2.13786	0.113034	12	GGGGGGGGGGGGGCGGGGGCCCC	GCGCAGGGCAGG	+
1	MA1515.1	-9	0.00283057	2.38051	0.122551	11	GGGGGGGGGGGGGCGGGGGCCCC	TGGGCGTGGTG	-
1	MA1976.1	-4	0.00316699	2.66344	0.1336	19	GGGGGGGGGGGGGCGGGGGCCCC	AGGGGGGCCCGGGGGCCTGTGCGAGTG	+
1	MA1584.1	-7	0.00351412	2.95537	0.144538	16	GGGGGGGGGGGGGCGGGGGCCCC	GCACAGCGGGGGGTCG	-
1	MA1723.1	-2	0.0036954	3.10783	0.146204	21	GGGGGGGGGGGGGCGGGGGCCCC	GGTGGGCAGGGAGGAAGCAGAAGG	+
1	MA1517.1	-9	0.00373236	3.13892	0.146204	11	GGGGGGGGGGGGGCGGGGGCCCC	TGGGCGTGGCC	-
1	MA1712.1	-4	0.00436345	3.66967	0.163156	18	GGGGGGGGGGGGGCGGGGGCCCC	CCCCGGGGCCCGGAGCCT	-
1	MA1122.1	-4	0.00468454	3.93969	0.171269	11	GGGGGGGGGGGGGCGGGGGCCCC	GGGCGGGAAGG	+
1	MA0522.3	-4	0.00641702	5.39672	0.22951	11	GGGGGGGGGGGGGCGGGGGCCCC	GGGCAGGTGCG	-
1	MA1631.1	-9	0.007088	5.96101	0.248114	13	GGGGGGGGGGGGGCGGGGGCCCC	GGGGCAGGTGCTG	-
1	MA1721.1	-2	0.00780749	6.5661	0.267606	16	GGGGGGGGGGGGGCGGGGGCCCC	GGCAGCGGCAGCGGCG	+
1	MA0147.3	-8	0.00857381	7.21058	0.287875	12	GGGGGGGGGGGGGCGGGGGCCCC	GGGCACGTGGCC	-
1	MA0163.1	-2	0.00899831	7.56758	0.294863	14	GGGGGGGGGGGGGCGGGGGCCCC	GGGGCCCAAGGGGG	+
1	MA0103.3	-4	0.00914038	7.68706	0.294863	11	GGGGGGGGGGGGGCGGGGGCCCC	GCGCAGGTGGG	-
1	MA0814.2	-3	0.00969785	8.1559	0.30683	14	GGGGGGGGGGGGGCGGGGGCCCC	GGGCCTGAGGCGGG	+
1	MA1648.1	-4	0.00997296	8.38726	0.309581	11	GGGGGGGGGGGGGCGGGGGCCCC	CGGCAGGTGCG	-
1	MA1596.1	-4	0.011435	9.6168	0.342056	16	GGGGGGGGGGGGGCGGGGGCCCC	CTCGGGAGGCTGAGGC	-
1	MA1615.1	-11	0.0118058	9.92868	0.346843	12	GGGGGGGGGGGGGCGGGGGCCCC	CCCTGGGGCCAGG	+
# Tomtom (Motif Comparison Tool): Version 5.5.4 compiled on Sep 2 2023 at 01:30:01
# The format of this file is described at https://meme-suite.org/meme/doc/tomtom-output-format.html.
# tomtom -no-ssc -oc . --verbosity 1 -text -min-overlap 5 -mi 1 -dist pearson -evalue -thresh 10.0 /tmp/tmprb0z4z_n /home2/ayh8/data/JASPAR/JASPAR2022_CORE_vertebrates_non-redundant_pfms_meme.txt
