## Supplementary Info. 4 for "Dissection of core promoter syntax through single nucleotide resolution modeling of transcription initiation": neg_patterns.pattern_18.tomtom.tsv

Query_ID	Target_ID	Optimal_offset	p-value	E-value	q-value	Overlap	Query_consensus	Target_consensus	Orientation
1	MA0081.2	6	1.21787e-06	0.00102423	0.00201907	10	GGAAGTGAAA	AAAAGAGGAAGTGAAA	-
1	MA0050.3	3	2.7722e-05	0.0233142	0.0229797	10	GGAAGTGAAA	AATGAAACTGAAAGT	+
1	MA0080.6	7	4.21691e-05	0.0354642	0.0233036	10	GGAAGTGAAA	AAAAAGAGGAAGTGGAA	+
1	MA0640.2	4	5.86946e-05	0.0493622	0.024327	10	GGAAGTGAAA	ACCAGGAAGTGGAA	-
1	MA0772.1	2	8.44987e-05	0.0710634	0.0257521	10	GGAAGTGAAA	ACGAAAGCGAAAGT	+
1	MA0051.1	1	9.80213e-05	0.0824359	0.0257521	10	GGAAGTGAAA	GGAAAGCGAAACCAAAAC	+
1	MA0517.1	1	0.000108733	0.0914444	0.0257521	10	GGAAGTGAAA	GGAAAATGAAACTGA	-
1	MA0761.2	5	0.000163576	0.137567	0.0338984	9	GGAAGTGAAA	AAACAGGAAGTGAA	+
1	MA1652.1	3	0.000398655	0.335269	0.0734353	10	GGAAGTGAAA	GGAGGAGGTGAGAA	+
1	MA0062.3	5	0.000498909	0.419583	0.0827126	9	GGAAGTGAAA	AAACAGGAAGTGGG	-
1	MA0652.1	2	0.000687314	0.578031	0.103589	10	GGAAGTGAAA	TCGAAACCGAAACT	+
1	MA1623.1	1	0.000806181	0.677999	0.109665	10	GGAAGTGAAA	AGAAACAGAAACT	+
1	MA0653.1	3	0.000859928	0.723199	0.109665	10	GGAAGTGAAA	AACGAAACCGAAACT	+
1	MA1420.1	2	0.00121956	1.02565	0.136685	10	GGAAGTGAAA	CCGAAACCGAAACT	+
1	MA1419.1	2	0.0012367	1.04006	0.136685	10	GGAAGTGAAA	CCGAAACCGAAACTA	+
1	MA0156.3	4	0.00171699	1.44399	0.173107	8	GGAAGTGAAA	AACCGGAAGTGA	+
1	MA0598.3	6	0.00177507	1.49283	0.173107	9	GGAAGTGAAA	GAAACAGGAAGTGAG	-
1	MA0473.3	5	0.00194721	1.63761	0.179346	9	GGAAGTGAAA	AAACAGGAAGTGGG	+
1	MA0136.3	4	0.0026078	2.19316	0.220456	8	GGAAGTGAAA	AGAAGGAAGTGA	+
1	MA0474.3	5	0.00266951	2.24506	0.220456	9	GGAAGTGAAA	AAACAGGAAGTGGG	+
1	MA1418.1	2	0.00279249	2.34848	0.220456	10	GGAAGTGAAA	GGGAAACGGAAACCGAAACTG	+
1	MA0759.2	3	0.00428501	3.6037	0.305661	8	GGAAGTGAAA	ACCGGAAGTGG	+
1	MA0076.2	3	0.00448098	3.76851	0.305661	8	GGAAGTGAAA	GCCGGAAGTGG	-
1	MA0764.3	3	0.00480427	4.04039	0.305661	7	GGAAGTGAAA	ACCGGAAGTG	+
1	MA0763.1	3	0.00503557	4.23492	0.305661	7	GGAAGTGAAA	ACCGGAAGTG	+
1	MA0028.2	3	0.00527765	4.4385	0.305661	7	GGAAGTGAAA	ACCGGAAGTG	+
1	MA1508.1	0	0.00532386	4.47737	0.305661	10	GGAAGTGAAA	GAAACAGGAAGT	+
1	MA1119.1	-2	0.00543901	4.5742	0.305661	8	GGAAGTGAAA	AACTGAAACCTGATAC	+
1	MA0645.1	3	0.0055311	4.65166	0.305661	7	GGAAGTGAAA	AGCGGAAGTG	+
1	MA0760.1	3	0.0055311	4.65166	0.305661	7	GGAAGTGAAA	ACCGGAAGTG	+
1	MA1972.1	3	0.00663564	5.58057	0.345263	10	GGAAGTGAAA	GGAGGCACTGGAATG	+
1	MA0475.2	3	0.00666422	5.60461	0.345263	7	GGAAGTGAAA	ACCGGAAGTG	+
1	MA0765.3	3	0.00730906	6.14692	0.367196	7	GGAAGTGAAA	ACCGGAAGTG	+
1	MA1708.1	4	0.00834938	7.02183	0.397519	7	GGAAGTGAAA	AGGCGGAAGTG	+
1	MA0802.1	0	0.0083922	7.05784	0.397519	10	GGAAGTGAAA	AGGTGTGAAA	+
1	MA1992.1	5	0.00912577	7.67477	0.412142	10	GGAAGTGAAA	AGACAGGAAGTGGGG	+
1	MA0098.3	3	0.00919812	7.73562	0.412142	7	GGAAGTGAAA	ACCGGAAGTG	+
1	MA0152.2	1	0.00957833	8.05538	0.417885	10	GGAAGTGAAA	AAGCAATGGAAACTAT	+
1	MA0690.2	1	0.0108713	9.14273	0.462131	10	GGAAGTGAAA	AAGGTGTGAAA	-
1	MA0878.3	0	0.0115266	9.69386	0.468278	10	GGAAGTGAAA	GGCAATAAAA	+
1	MA0750.2	4	0.0117818	9.90847	0.468278	9	GGAAGTGAAA	GCCCGGAAGTGGC	+
1	MA0688.1	1	0.0118632	9.97699	0.468278	10	GGAAGTGAAA	AAGGTGTGAAA	+
# Tomtom (Motif Comparison Tool): Version 5.5.4 compiled on Sep 2 2023 at 01:30:01
# The format of this file is described at https://meme-suite.org/meme/doc/tomtom-output-format.html.
# tomtom -no-ssc -oc . --verbosity 1 -text -min-overlap 5 -mi 1 -dist pearson -evalue -thresh 10.0 /tmp/tmp9ytwjgh5 /home2/ayh8/data/JASPAR/JASPAR2022_CORE_vertebrates_non-redundant_pfms_meme.txt
