## Supplementary Info. 4 for "Dissection of core promoter syntax through single nucleotide resolution modeling of transcription initiation": neg_patterns.pattern_19.tomtom.tsv

Query_ID	Target_ID	Optimal_offset	p-value	E-value	q-value	Overlap	Query_consensus	Target_consensus	Orientation
1	MA1633.2	1	2.50469e-06	0.00210644	0.00157707	7	TGAGTCA	ATGAGTCAT	-
1	MA0489.2	3	5.00937e-06	0.00421288	0.00157707	7	TGAGTCA	AGATGAGTCATA	-
1	MA1141.1	3	5.84426e-06	0.00491502	0.00157707	7	TGAGTCA	GGATGAGTCATCG	+
1	MA0477.2	3	5.84426e-06	0.00491502	0.00157707	7	TGAGTCA	GGATGAGTCATCA	-
1	MA0490.2	3	5.84426e-06	0.00491502	0.00157707	7	TGAGTCA	AAATGAGTCATTT	-
1	MA0491.2	3	5.84426e-06	0.00491502	0.00157707	7	TGAGTCA	GGATGAGTCATCA	-
1	MA0099.3	1	1.20579e-05	0.0101407	0.00195228	7	TGAGTCA	ATGAGTCATC	+
1	MA0462.2	2	1.50724e-05	0.0126759	0.00195228	7	TGAGTCA	TATGAGTCATA	-
1	MA0835.2	2	1.50724e-05	0.0126759	0.00195228	7	TGAGTCA	TATGAGTCATA	-
1	MA0841.1	2	1.50724e-05	0.0126759	0.00195228	7	TGAGTCA	GATGAGTCATG	-
1	MA1634.1	2	1.50724e-05	0.0126759	0.00195228	7	TGAGTCA	TATGAGTCATA	-
1	MA1988.1	2	1.50724e-05	0.0126759	0.00195228	7	TGAGTCA	TATGAGTCATC	-
1	MA0655.1	1	1.80645e-05	0.0151922	0.00195228	7	TGAGTCA	ATGAGTCAT	-
1	MA1130.1	3	1.80868e-05	0.015211	0.00195228	7	TGAGTCA	GGATGAGTCATC	+
1	MA1928.1	3	1.80868e-05	0.015211	0.00195228	7	TGAGTCA	TTGTGAGTCATA	+
1	MA1128.1	3	2.11012e-05	0.0177461	0.00213531	7	TGAGTCA	GGATGAGTCATCA	-
1	MA0496.3	5	2.71301e-05	0.0228164	0.0023119	7	TGAGTCA	ATTGCTGAGTCAGCA	-
1	MA0501.1	7	2.71301e-05	0.0228164	0.0023119	7	TGAGTCA	AAATTGCTGAGTCAT	-
1	MA0591.1	4	2.71301e-05	0.0228164	0.0023119	7	TGAGTCA	GTGCTGAGTCATCCT	-
1	MA0089.2	5	3.01445e-05	0.0253515	0.00244034	7	TGAGTCA	ATTGCTGAGTCATTCT	-
1	MA1144.1	1	3.62302e-05	0.0304696	0.00279334	7	TGAGTCA	ATGAGTCATC	-
1	MA1135.1	1	4.81082e-05	0.040459	0.00338421	7	TGAGTCA	ATGAGTCATC	-
1	MA1138.1	1	4.81082e-05	0.040459	0.00338421	7	TGAGTCA	ATGAGTCATC	-
1	MA0150.2	3	5.41924e-05	0.0455758	0.00338421	7	TGAGTCA	TGCTGAGTCATGCTG	-
1	MA0659.3	4	5.41924e-05	0.0455758	0.00338421	7	TGAGTCA	CTGCTGAGTCAGCAC	-
1	MA1134.1	2	5.43448e-05	0.045704	0.00338421	7	TGAGTCA	GATGAGTCATCC	+
1	MA0478.1	1	6.01349e-05	0.0505735	0.00360608	7	TGAGTCA	ATGAGTCATCC	-
1	MA1142.1	1	8.38275e-05	0.0704989	0.00484731	7	TGAGTCA	ATGAGTCATC	-
1	MA1137.1	3	0.000104849	0.0881781	0.0058397	7	TGAGTCA	GTATGAGTCATCA	-
1	MA1132.1	1	0.000108203	0.0909988	0.0058397	7	TGAGTCA	ATGAGTCATC	-
1	MA0476.1	2	0.000135252	0.113747	0.00706406	7	TGAGTCA	AATGAGTCACA	-
1	MA1520.1	4	0.000391056	0.328878	0.0191866	7	TGAGTCA	ATGCTGAGTCAGCAA	+
1	MA1101.2	6	0.000433991	0.364987	0.0206669	7	TGAGTCA	AAATGATGAGTCATGCTTT	-
1	MA1521.1	4	0.00045568	0.383227	0.0210797	7	TGAGTCA	TTGCTGAGTCAGCAA	+
1	MA0782.2	2	0.0033816	2.84392	0.0793497	7	TGAGTCA	TTTGAGTGACAGCTA	+
1	MA1114.1	3	0.0036387	3.06015	0.084163	7	TGAGTCA	GGGTGAGTGACAGGCGG	+
1	MA0003.4	5	0.00483215	4.06384	0.110193	7	TGAGTCA	TGGCCTGAGGCAAT	-
1	MA1995.1	-1	0.00844743	7.10429	0.189961	6	TGAGTCA	GAGTCACGATT	-
# Tomtom (Motif Comparison Tool): Version 5.5.4 compiled on Sep 2 2023 at 01:30:01
# The format of this file is described at https://meme-suite.org/meme/doc/tomtom-output-format.html.
# tomtom -no-ssc -oc . --verbosity 1 -text -min-overlap 5 -mi 1 -dist pearson -evalue -thresh 10.0 /tmp/tmpjlpp6q7z /home2/ayh8/data/JASPAR/JASPAR2022_CORE_vertebrates_non-redundant_pfms_meme.txt
