## Supplementary Info. 4 for "Dissection of core promoter syntax through single nucleotide resolution modeling of transcription initiation": neg_patterns.pattern_20.tomtom.tsv

Query_ID	Target_ID	Optimal_offset	p-value	E-value	q-value	Overlap	Query_consensus	Target_consensus	Orientation
1	MA0748.2	-1	0.000222307	0.18696	0.37392	11	ACCATGATGGCGGC	AGATGGCGGCG	+
1	MA1651.1	2	0.00181588	1.52715	1	14	ACCATGATGGCGGC	GTTCCAAAATGGCTGCCTCCG	+
1	MA0095.3	0	0.00369184	3.10483	1	12	ACCATGATGGCGGC	AACAAAATGGCG	+
1	MA0600.2	4	0.00932785	7.84472	1	12	ACCATGATGGCGGC	CGTTGCCATGGCAACG	+
1	MA1985.1	1	0.00938848	7.89572	1	14	ACCATGATGGCGGC	AGTGGTCATCGCCCC	-
1	MA0510.2	4	0.0103978	8.74453	1	12	ACCATGATGGCGGC	CGTTGCCATGGCAACG	+
1	MA0509.3	4	0.0103978	8.74453	1	12	ACCATGATGGCGGC	CGTTGCCATGGCAACG	-
1	MA0798.3	4	0.0115786	9.73759	1	12	ACCATGATGGCGGC	CGTTGCCATGGCAACG	+
# Tomtom (Motif Comparison Tool): Version 5.5.4 compiled on Sep 2 2023 at 01:30:01
# The format of this file is described at https://meme-suite.org/meme/doc/tomtom-output-format.html.
# tomtom -no-ssc -oc . --verbosity 1 -text -min-overlap 5 -mi 1 -dist pearson -evalue -thresh 10.0 /tmp/tmp7uveazh4 /home2/ayh8/data/JASPAR/JASPAR2022_CORE_vertebrates_non-redundant_pfms_meme.txt
