## Supplementary Info. 4 for "Dissection of core promoter syntax through single nucleotide resolution modeling of transcription initiation": neg_patterns.pattern_21.tomtom.tsv

Query_ID	Target_ID	Optimal_offset	p-value	E-value	q-value	Overlap	Query_consensus	Target_consensus	Orientation
1	MA1713.1	-8	1.50213e-06	0.00126329	0.00110876	14	CCGCCCCCCCCGCCGCCCCCCCCCCC	CCCGCCGCTCCCCC	+
1	MA1513.1	-11	1.80388e-06	0.00151707	0.00110876	11	CCGCCCCCCCCGCCGCCCCCCCCCCC	GCCCCGCCCCC	+
1	MA1653.1	-13	2.02672e-06	0.00170448	0.00110876	12	CCGCCCCCCCCGCCGCCCCCCCCCCC	CCCCCCTCCCCC	+
1	MA1522.1	-13	3.4566e-06	0.002907	0.00141825	11	CCGCCCCCCCCGCCGCCCCCCCCCCC	CGCCCCTCCCC	+
1	MA1961.1	-14	6.4424e-06	0.00541806	0.00205383	12	CCGCCCCCCCCGCCGCCCCCCCCCCC	CCCCCGCCCCCC	-
1	MA0753.2	-12	7.50849e-06	0.00631464	0.00205383	13	CCGCCCCCCCCGCCGCCCCCCCCCCC	CCGCCCCCCCCAC	+
1	MA0039.4	-13	1.233e-05	0.0103696	0.00289088	12	CCGCCCCCCCCGCCGCCCCCCCCCCC	CGCCCCACCCCC	+
1	MA1630.2	-13	1.7412e-05	0.0146435	0.00357208	12	CCGCCCCCCCCGCCGCCCCCCCCCCC	CTCCCCTCCCCC	-
1	MA1965.1	-15	5.32533e-05	0.044786	0.00936254	10	CCGCCCCCCCCGCCGCCCCCCCCCCC	CCCCTCCCCC	+
1	MA0746.2	-10	5.70467e-05	0.0479763	0.00936254	13	CCGCCCCCCCCGCCGCCCCCCCCCCC	GGCCACGCCCACC	+
1	MA1650.1	-10	7.25158e-05	0.0609858	0.00980081	12	CCGCCCCCCCCGCCGCCCCCCCCCCC	CCCCGCGCACCC	+
1	MA0073.1	-5	7.3248e-05	0.0616016	0.00980081	20	CCGCCCCCCCCGCCGCCCCCCCCCCC	CCCCAAACCACCCCCCCCCC	+
1	MA1107.2	-9	7.76323e-05	0.0652887	0.00980081	16	CCGCCCCCCCCGCCGCCCCCCCCCCC	CAGCCACACCCACCCC	+
1	MA0742.2	-12	9.48927e-05	0.0798048	0.00983469	9	CCGCCCCCCCCGCCGCCCCCCCCCCC	CCCCGCCCC	-
1	MA1976.1	0	9.56014e-05	0.0804007	0.00983469	26	CCGCCCCCCCCGCCGCCCCCCCCCCC	CCCTCGCACAGGCCCCCGGGCCCCCCT	-
1	MA1564.1	-11	9.83967e-05	0.0827516	0.00983469	12	CCGCCCCCCCCGCCGCCCCCCCCCCC	GCCACGCCCCCC	+
1	MA0516.3	-12	0.00010187	0.0856727	0.00983469	9	CCGCCCCCCCCGCCGCCCCCCCCCCC	CCCCGCCCC	-
1	MA0528.2	-13	0.000125033	0.105152	0.0114002	12	CCGCCCCCCCCGCCGCCCCCCCCCCC	CCTCCTCCCCCC	-
1	MA1511.2	-12	0.000157772	0.132686	0.0133129	9	CCGCCCCCCCCGCCGCCCCCCCCCCC	CCCCGCCCC	-
1	MA0162.4	-6	0.000163641	0.137622	0.0133129	14	CCGCCCCCCCCGCCGCCCCCCCCCCC	CCACGCCCACGCCC	+
1	MA0741.1	-11	0.000170344	0.143259	0.0133129	11	CCGCCCCCCCCGCCGCCCCCCCCCCC	GCCACGCCCCC	+
1	MA0079.5	-12	0.000183143	0.154023	0.0136625	9	CCGCCCCCCCCGCCGCCCCCCCCCCC	CCCCGCCCC	-
1	MA0740.2	-17	0.000265068	0.222922	0.0189144	9	CCGCCCCCCCCGCCGCCCCCCCCCCC	CCCCGCCCC	-
1	MA0685.2	-17	0.00028489	0.239593	0.0194818	9	CCGCCCCCCCCGCCGCCCCCCCCCCC	CCCCGCCCC	-
1	MA1959.1	-12	0.000404922	0.34054	0.0265824	9	CCGCCCCCCCCGCCGCCCCCCCCCCC	CCCCGCCCC	-
1	MA0747.1	-11	0.00054316	0.456798	0.033659	12	CCGCCCCCCCCGCCGCCCCCCCCCCC	GCCACGCCCACT	+
1	MA1512.1	-11	0.000553735	0.465691	0.033659	11	CCGCCCCCCCCGCCGCCCCCCCCCCC	GCCACGCCCAC	+
1	MA1102.2	-12	0.000637404	0.536057	0.0373611	12	CCGCCCCCCCCGCCGCCCCCCCCCCC	GCGCCCCCTGCT	-
1	MA0471.2	-12	0.000736508	0.619403	0.0416814	13	CCGCCCCCCCCGCCGCCCCCCCCCCC	CCTTCCCGCCCCC	-
1	MA1627.1	-12	0.00084909	0.714085	0.046451	14	CCGCCCCCCCCGCCGCCCCCCCCCCC	CCCCTCCCCCACAC	+
1	MA1981.1	-7	0.00111035	0.933802	0.0587841	18	CCGCCCCCCCCGCCGCCCCCCCCCCC	TCCCGCCCCTTTCCTTTC	-
1	MA0493.2	-12	0.00170514	1.43402	0.0874528	9	CCGCCCCCCCCGCCGCCCCCCCCCCC	CCCCGCCCC	-
1	MA1529.1	-3	0.00177709	1.49454	0.0883811	18	CCGCCCCCCCCGCCGCCCCCCCCCCC	GGGCCGCAGCTGCGTCCC	+
1	MA1584.1	-2	0.00197729	1.6629	0.0925629	16	CCGCCCCCCCCGCCGCCCCCCCCCCC	CGACCCCCCGCTGTGC	+
1	MA1615.1	-1	0.00202635	1.70416	0.0925629	13	CCGCCCCCCCCGCCGCCCCCCCCCCC	CCTGGCCCCAGGG	-
1	MA0146.2	-8	0.00203038	1.70755	0.0925629	14	CCGCCCCCCCCGCCGCCCCCCCCCCC	GGGGCCGAGGCCTG	+
1	MA0599.1	-14	0.0022013	1.85129	0.097643	10	CCGCCCCCCCCGCCGCCCCCCCCCCC	GCCCCGCCCC	+
1	MA1515.1	-10	0.00260042	2.18696	0.108521	11	CCGCCCCCCCCGCCGCCCCCCCCCCC	CACCACGCCCA	+
1	MA1517.1	-10	0.00260042	2.18696	0.108521	11	CCGCCCCCCCCGCCGCCCCCCCCCCC	GGCCACGCCCA	+
1	MA0163.1	-5	0.00314589	2.6457	0.125928	14	CCGCCCCCCCCGCCGCCCCCCCCCCC	CCCCCTTGGGCCCC	-
1	MA0814.2	-1	0.0032842	2.76201	0.126013	14	CCGCCCCCCCCGCCGCCCCCCCCCCC	CCCGCCTCAGGCCC	-
1	MA1723.1	-1	0.00330157	2.77662	0.126013	24	CCGCCCCCCCCGCCGCCCCCCCCCCC	CCTTCTGCTTCCTCCCTGCCCACC	-
1	MA1712.1	0	0.00363514	3.05715	0.135591	18	CCGCCCCCCCCGCCGCCCCCCCCCCC	CCCCGGGGCCCGGAGCCT	-
1	MA0830.2	-12	0.00400209	3.36576	0.145961	13	CCGCCCCCCCCGCCGCCCCCCCCCCC	CGGCACCTGCCCC	+
1	MA0522.3	-4	0.00446677	3.75655	0.159367	11	CCGCCCCCCCCGCCGCCCCCCCCCCC	CGCACCTGCCC	+
1	MA0103.3	-4	0.00468704	3.9418	0.163668	11	CCGCCCCCCCCGCCGCCCCCCCCCCC	CCCACCTGCGC	+
1	MA0597.2	-13	0.00480023	4.037	0.164129	12	CCGCCCCCCCCGCCGCCCCCCCCCCC	CCTGCCCTGCGC	-
1	MA1721.1	-4	0.00494196	4.15619	0.165526	16	CCGCCCCCCCCGCCGCCCCCCCCCCC	CGCCGCTGCCGCTGCC	-
1	MA1122.1	-4	0.00594661	5.0011	0.193049	11	CCGCCCCCCCCGCCGCCCCCCCCCCC	CCTTCCCGCCC	-
1	MA1730.1	-8	0.00599893	5.0451	0.193049	15	CCGCCCCCCCCGCCGCCCCCCCCCCC	CCGGCTGTGCCTCCT	+
1	MA1578.1	-15	0.00830894	6.98782	0.257244	10	CCGCCCCCCCCGCCGCCCCCCCCCCC	CCCCCCACTT	+
1	MA0147.3	-10	0.00856939	7.20686	0.257244	12	CCGCCCCCCCCGCCGCCCCCCCCCCC	GGCCACGTGCCC	+
1	MA1516.1	-10	0.00862073	7.25004	0.257244	11	CCGCCCCCCCCGCCGCCCCCCCCCCC	GACCACGCCCA	+
1	MA1648.1	-4	0.00902293	7.58828	0.264437	11	CCGCCCCCCCCGCCGCCCCCCCCCCC	CGCACCTGCCG	+
1	MA0751.1	-3	0.010696	8.99531	0.30266	15	CCGCCCCCCCCGCCGCCCCCCCCCCC	GACCCCCCGCTGTGC	+
# Tomtom (Motif Comparison Tool): Version 5.5.4 compiled on Sep 2 2023 at 01:30:01
# The format of this file is described at https://meme-suite.org/meme/doc/tomtom-output-format.html.
# tomtom -no-ssc -oc . --verbosity 1 -text -min-overlap 5 -mi 1 -dist pearson -evalue -thresh 10.0 /tmp/tmpqs8504nu /home2/ayh8/data/JASPAR/JASPAR2022_CORE_vertebrates_non-redundant_pfms_meme.txt
