## Supplementary Info. 4 for "Dissection of core promoter syntax through single nucleotide resolution modeling of transcription initiation": neg_patterns.pattern_22.tomtom.tsv

Query_ID	Target_ID	Optimal_offset	p-value	E-value	q-value	Overlap	Query_consensus	Target_consensus	Orientation
1	MA1986.1	-8	0.000231139	0.194388	0.116742	10	ACGTCACCCGCGGCCCCCCCC	GGTGGGCCCC	-
1	MA1713.1	-6	0.000264732	0.22264	0.116742	14	ACGTCACCCGCGGCCCCCCCC	CCCGCCGCTCCCCC	+
1	MA1650.1	-8	0.000436581	0.367165	0.116742	12	ACGTCACCCGCGGCCCCCCCC	GGGTGCGCGGGG	-
1	MA1513.1	-9	0.00047411	0.398727	0.116742	11	ACGTCACCCGCGGCCCCCCCC	GCCCCGCCCCC	+
1	MA1961.1	-6	0.000476124	0.40042	0.116742	12	ACGTCACCCGCGGCCCCCCCC	CCCCCGCCCCCC	-
1	MA0146.2	-4	0.000667168	0.561088	0.121066	14	ACGTCACCCGCGGCCCCCCCC	CAGGCCTCGGCCCC	-
1	MA1615.1	-8	0.000794755	0.668389	0.129796	13	ACGTCACCCGCGGCCCCCCCC	CCTGGCCCCAGGG	-
1	MA0604.1	1	0.00113941	0.958247	0.169168	7	ACGTCACCCGCGGCCCCCCCC	TACGTCAT	-
1	MA1712.1	-4	0.00186424	1.56782	0.217471	17	ACGTCACCCGCGGCCCCCCCC	CCCCGGGGCCCGGAGCCT	-
1	MA1102.2	-5	0.00259436	2.18186	0.264813	12	ACGTCACCCGCGGCCCCCCCC	AGCAGGGGGCGC	+
1	MA0597.2	-8	0.00259436	2.18186	0.264813	12	ACGTCACCCGCGGCCCCCCCC	CCTGCCCTGCGC	-
1	MA0830.2	-1	0.00279453	2.3502	0.268466	13	ACGTCACCCGCGGCCCCCCCC	CGGCACCTGCCCC	+
1	MA0603.1	2	0.00363442	3.05655	0.329755	8	ACGTCACCCGCGGCCCCCCCC	GCACGTGACC	-
1	MA0750.2	-2	0.00423249	3.55952	0.331535	13	ACGTCACCCGCGGCCCCCCCC	GCCACTTCCGGGC	-
1	MA1933.1	2	0.0043518	3.65987	0.331535	14	ACGTCACCCGCGGCCCCCCCC	TCACGCCACTTCCGGT	-
1	MA1122.1	-9	0.00466905	3.92667	0.331535	11	ACGTCACCCGCGGCCCCCCCC	CCTTCCCGCCC	-
1	MA1985.1	-5	0.00558303	4.69533	0.353089	15	ACGTCACCCGCGGCCCCCCCC	AGTGGTCATCGCCCC	-
1	MA0516.3	-12	0.00575756	4.84211	0.353089	9	ACGTCACCCGCGGCCCCCCCC	CCCCGCCCC	-
1	MA0696.1	-2	0.00593875	4.99449	0.353089	14	ACGTCACCCGCGGCCCCCCCC	CACAGCGGGGGGTC	-
1	MA0609.2	6	0.00614355	5.16673	0.353089	10	ACGTCACCCGCGGCCCCCCCC	GCAGTGACGTCACTGC	+
1	MA1939.1	3	0.00614531	5.16821	0.353089	14	ACGTCACCCGCGGCCCCCCCC	ATCACGTGATTTCCGGC	-
1	MA0742.2	-12	0.0062698	5.2729	0.353089	9	ACGTCACCCGCGGCCCCCCCC	CCCCGCCCC	-
1	MA1522.1	-10	0.00679526	5.71482	0.357992	11	ACGTCACCCGCGGCCCCCCCC	CGCCCCTCCCC	+
1	MA0079.5	-12	0.00809012	6.80379	0.393801	9	ACGTCACCCGCGGCCCCCCCC	CCCCGCCCC	-
1	MA1511.2	-12	0.00809012	6.80379	0.393801	9	ACGTCACCCGCGGCCCCCCCC	CCCCGCCCC	-
1	MA1653.1	-8	0.00872209	7.33528	0.399569	12	ACGTCACCCGCGGCCCCCCCC	CCCCCCTCCCCC	+
1	MA1548.1	-10	0.00880776	7.40733	0.399569	10	ACGTCACCCGCGGCCCCCCCC	TGGGCCCCCT	+
1	MA0131.2	2	0.00932887	7.84558	0.410831	10	ACGTCACCCGCGGCCCCCCCC	CAACGTCCGCGG	+
1	MA0740.2	-12	0.00955913	8.03923	0.410831	9	ACGTCACCCGCGGCCCCCCCC	CCCCGCCCC	-
1	MA1621.1	-2	0.0103022	8.66412	0.413242	14	ACGTCACCCGCGGCCCCCCCC	GGGACAGGTGTTCG	-
1	MA1131.1	3	0.0104978	8.82863	0.413242	8	ACGTCACCCGCGGCCCCCCCC	ATGACGTCATC	-
1	MA1475.1	4	0.0106589	8.96414	0.413242	8	ACGTCACCCGCGGCCCCCCCC	GGTGACGTCACC	-
1	MA0162.4	-7	0.0109349	9.19622	0.413242	14	ACGTCACCCGCGGCCCCCCCC	CCACGCCCACGCCC	+
1	MA0163.1	-4	0.0109349	9.19622	0.413242	14	ACGTCACCCGCGGCCCCCCCC	CCCCCTTGGGCCCC	-
1	MA0840.1	4	0.0113865	9.57601	0.413242	8	ACGTCACCCGCGGCCCCCCCC	AATGACGTCACC	+
1	MA1474.1	4	0.0113865	9.57601	0.413242	8	ACGTCACCCGCGGCCCCCCCC	TGCCACGTCACC	+
1	MA1145.1	5	0.011863	9.97677	0.413345	10	ACGTCACCCGCGGCCCCCCCC	TGATGACGTCATCGC	+
# Tomtom (Motif Comparison Tool): Version 5.5.4 compiled on Sep 2 2023 at 01:30:01
# The format of this file is described at https://meme-suite.org/meme/doc/tomtom-output-format.html.
# tomtom -no-ssc -oc . --verbosity 1 -text -min-overlap 5 -mi 1 -dist pearson -evalue -thresh 10.0 /tmp/tmpxw1hnt_z /home2/ayh8/data/JASPAR/JASPAR2022_CORE_vertebrates_non-redundant_pfms_meme.txt
