## Supplementary Info. 4 for "Dissection of core promoter syntax through single nucleotide resolution modeling of transcription initiation": neg_patterns.pattern_23.tomtom.tsv

Query_ID	Target_ID	Optimal_offset	p-value	E-value	q-value	Overlap	Query_consensus	Target_consensus	Orientation
1	MA0476.1	0	0.000674417	0.567185	0.639816	7	TGTGACT	TGTGACTCATT	+
1	MA1928.1	1	0.00076078	0.639816	0.639816	7	TGTGACT	TTGTGAGTCATA	+
1	MA0093.3	6	0.00211218	1.77634	0.824436	7	TGTGACT	TGGTCATGTGACCT	+
1	MA0489.2	0	0.00245076	2.06109	0.824436	7	TGTGACT	TATGACTCATCT	+
1	MA1592.1	2	0.00318448	2.67815	0.892716	7	TGTGACT	GGTATGAGTTCTCGCT	+
1	MA1988.1	0	0.00476281	4.00552	0.912461	7	TGTGACT	GATGACTCATA	+
1	MA0483.1	3	0.00649484	5.46216	0.912461	7	TGTGACT	TGCTGTGATTT	-
1	MA1523.1	-1	0.00660543	5.55517	0.912461	6	TGTGACT	GTGAGTGTAC	-
1	MA1995.1	3	0.00700059	5.8875	0.912461	7	TGTGACT	AATCGTGACTC	+
1	MA0782.2	4	0.00773466	6.50485	0.912461	7	TGTGACT	TAGCTGTCACTCAAA	-
1	MA1114.1	5	0.00818734	6.88555	0.912461	7	TGTGACT	CCGCCTGTCACTCACCC	-
1	MA0462.2	0	0.00863852	7.265	0.912461	7	TGTGACT	TATGACTCATA	+
1	MA1634.1	0	0.00863852	7.265	0.912461	7	TGTGACT	TATGACTCATA	+
1	MA1138.1	0	0.00972196	8.17617	0.912461	7	TGTGACT	GATGACTCAT	+
1	MA1135.1	0	0.0103043	8.66593	0.912461	7	TGTGACT	GATGACTCAT	+
1	MA0835.2	0	0.0105	8.83046	0.912461	7	TGTGACT	TATGACTCATA	+
1	MA1144.1	0	0.0115037	9.67464	0.912461	7	TGTGACT	GATGACTCAT	+
1	MA0099.3	0	0.0115037	9.67464	0.912461	7	TGTGACT	GATGACTCAT	-
# Tomtom (Motif Comparison Tool): Version 5.5.4 compiled on Sep 2 2023 at 01:30:01
# The format of this file is described at https://meme-suite.org/meme/doc/tomtom-output-format.html.
# tomtom -no-ssc -oc . --verbosity 1 -text -min-overlap 5 -mi 1 -dist pearson -evalue -thresh 10.0 /tmp/tmpab84mx4e /home2/ayh8/data/JASPAR/JASPAR2022_CORE_vertebrates_non-redundant_pfms_meme.txt
