## Supplementary Info. 4 for "Dissection of core promoter syntax through single nucleotide resolution modeling of transcription initiation": neg_patterns.pattern_24.tomtom.tsv

Query_ID	Target_ID	Optimal_offset	p-value	E-value	q-value	Overlap	Query_consensus	Target_consensus	Orientation
1	MA1583.1	-1	0.00100214	0.842797	0.489523	13	GCCATGGCGGGAAGTG	GCATTGCCGCAGT	+
1	MA0750.2	-5	0.00129386	1.08813	0.489523	11	GCCATGGCGGGAAGTG	GCCCGGAAGTGGC	+
1	MA1987.1	4	0.00134811	1.13376	0.489523	16	GCCATGGCGGGAAGTG	GAGCACCAAAGGGGGGAAGGG	+
1	MA1712.1	1	0.00147488	1.24038	0.489523	16	GCCATGGCGGGAAGTG	CCCCGGGGCCCGGAGCCT	-
1	MA0076.2	-6	0.00198533	1.66966	0.489523	10	GCCATGGCGGGAAGTG	GCCGGAAGTGG	-
1	MA0865.2	-1	0.0021732	1.82766	0.489523	12	GCCATGGCGGGAAGTG	TTTTGGCGGGAA	-
1	MA0748.2	-1	0.00226988	1.90897	0.489523	11	GCCATGGCGGGAAGTG	AGATGGCGGCG	+
1	MA0471.2	-2	0.00255138	2.14571	0.489523	13	GCCATGGCGGGAAGTG	GGGGGCGGGAAGG	+
1	MA0106.3	0	0.0026281	2.21023	0.489523	16	GCCATGGCGGGAAGTG	AACATGCCCGGGCATGTC	+
1	MA0525.2	0	0.00347834	2.92529	0.547497	16	GCCATGGCGGGAAGTG	AACATGTTGGGACATGTC	+
1	MA1708.1	-5	0.00359254	3.02133	0.547497	11	GCCATGGCGGGAAGTG	AGGCGGAAGTG	+
1	MA1484.1	-5	0.00435322	3.66106	0.555504	10	GCCATGGCGGGAAGTG	GACCGGAAGT	+
1	MA1122.1	-4	0.00463919	3.90156	0.555504	11	GCCATGGCGGGAAGTG	GGGCGGGAAGG	+
1	MA0872.1	1	0.0057807	4.86157	0.646044	12	GCCATGGCGGGAAGTG	TGCCCTGAGGGCA	+
1	MA0764.3	-6	0.0068992	5.80223	0.6538	10	GCCATGGCGGGAAGTG	ACCGGAAGTG	+
1	MA0735.1	-1	0.00715022	6.01333	0.6538	15	GCCATGGCGGGAAGTG	GCTTCGTGGGGGGTCT	-
1	MA0697.2	-2	0.00723455	6.08426	0.6538	13	GCCATGGCGGGAAGTG	CACAGCAGGAGGC	+
1	MA1716.1	6	0.00813818	6.84421	0.6538	15	GCCATGGCGGGAAGTG	GCGCGGTGCATTGTGGGTAGG	-
1	MA0736.1	-2	0.00853478	7.17775	0.6538	14	GCCATGGCGGGAAGTG	CTTCGCGGGGGGTC	-
1	MA0815.1	1	0.00853701	7.17963	0.6538	12	GCCATGGCGGGAAGTG	TGCCCTGAGGGCA	+
1	MA1929.1	15	0.00858015	7.2159	0.6538	16	GCCATGGCGGGAAGTG	TAGCGCCCCCTGGTGGCCACAGCTGGAACTGCAG	-
1	MA0696.1	-2	0.00948967	7.98081	0.691666	14	GCCATGGCGGGAAGTG	CACAGCGGGGGGTC	-
1	MA0028.2	-6	0.0114291	9.61191	0.727563	10	GCCATGGCGGGAAGTG	ACCGGAAGTG	+
# Tomtom (Motif Comparison Tool): Version 5.5.4 compiled on Sep 2 2023 at 01:30:01
# The format of this file is described at https://meme-suite.org/meme/doc/tomtom-output-format.html.
# tomtom -no-ssc -oc . --verbosity 1 -text -min-overlap 5 -mi 1 -dist pearson -evalue -thresh 10.0 /tmp/tmpny_u0c1_ /home2/ayh8/data/JASPAR/JASPAR2022_CORE_vertebrates_non-redundant_pfms_meme.txt
