## Supplementary Info. 4 for "Dissection of core promoter syntax through single nucleotide resolution modeling of transcription initiation": neg_patterns.pattern_25.tomtom.tsv

Query_ID	Target_ID	Optimal_offset	p-value	E-value	q-value	Overlap	Query_consensus	Target_consensus	Orientation
1	MA0750.2	-5	3.44213e-07	0.000289483	0.000560175	13	GCCGGGGCCGGAAGCGGGGGCCCCCCCG	GCCCGGAAGTGGC	+
1	MA0076.2	-6	8.5339e-07	0.000717701	0.000694408	11	GCCGGGGCCGGAAGCGGGGGCCCCCCCG	GCCGGAAGTGG	-
1	MA0759.2	-6	1.82205e-05	0.0153234	0.00809608	11	GCCGGGGCCGGAAGCGGGGGCCCCCCCG	ACCGGAAGTGG	+
1	MA0814.2	-4	2.05077e-05	0.0172469	0.00809608	14	GCCGGGGCCGGAAGCGGGGGCCCCCCCG	GGGCCTGAGGCGGG	+
1	MA1992.1	-4	2.48741e-05	0.0209191	0.00809608	15	GCCGGGGCCGGAAGCGGGGGCCCCCCCG	AGACAGGAAGTGGGG	+
1	MA1484.1	-5	4.52604e-05	0.038064	0.0102949	10	GCCGGGGCCGGAAGCGGGGGCCCCCCCG	GACCGGAAGT	+
1	MA1122.1	-4	4.72591e-05	0.0397449	0.0102949	11	GCCGGGGCCGGAAGCGGGGGCCCCCCCG	GGGCGGGAAGG	+
1	MA1713.1	-7	5.06074e-05	0.0425609	0.0102949	14	GCCGGGGCCGGAAGCGGGGGCCCCCCCG	GGGGGAGCGGCGGG	-
1	MA0156.3	-5	6.28781e-05	0.0528805	0.0106936	12	GCCGGGGCCGGAAGCGGGGGCCCCCCCG	AACCGGAAGTGA	+
1	MA0764.3	-6	6.57095e-05	0.0552617	0.0106936	10	GCCGGGGCCGGAAGCGGGGGCCCCCCCG	ACCGGAAGTG	+
1	MA0471.2	-2	0.000122484	0.103009	0.018121	13	GCCGGGGCCGGAAGCGGGGGCCCCCCCG	GGGGGCGGGAAGG	+
1	MA1945.1	-6	0.00017846	0.150085	0.0221714	15	GCCGGGGCCGGAAGCGGGGGCCCCCCCG	GGCGGAAGCAGGTGG	+
1	MA0475.2	-6	0.000191674	0.161197	0.0221714	10	GCCGGGGCCGGAAGCGGGGGCCCCCCCG	ACCGGAAGTG	+
1	MA0763.1	-6	0.000191674	0.161197	0.0221714	10	GCCGGGGCCGGAAGCGGGGGCCCCCCCG	ACCGGAAGTG	+
1	MA1966.1	-6	0.000204356	0.171863	0.0221714	16	GCCGGGGCCGGAAGCGGGGGCCCCCCCG	GCCGGAAGCAGGTGGG	+
1	MA0760.1	-6	0.000219108	0.18427	0.0222862	10	GCCGGGGCCGGAAGCGGGGGCCCCCCCG	ACCGGAAGTG	+
1	MA0098.3	-6	0.000234061	0.196845	0.0224067	10	GCCGGGGCCGGAAGCGGGGGCCCCCCCG	ACCGGAAGTG	+
1	MA0028.2	-6	0.000249898	0.210164	0.0225937	10	GCCGGGGCCGGAAGCGGGGGCCCCCCCG	ACCGGAAGTG	+
1	MA0474.3	-4	0.000327458	0.275392	0.0280478	14	GCCGGGGCCGGAAGCGGGGGCCCCCCCG	AAACAGGAAGTGGG	+
1	MA1708.1	-5	0.000347678	0.292397	0.0282907	11	GCCGGGGCCGGAAGCGGGGGCCCCCCCG	AGGCGGAAGTG	+
1	MA1934.1	-6	0.000438755	0.368993	0.0326781	16	GCCGGGGCCGGAAGCGGGGGCCCCCCCG	ACCGGAAACACCTGGT	+
1	MA0645.1	-6	0.000441755	0.371516	0.0326781	10	GCCGGGGCCGGAAGCGGGGGCCCCCCCG	AGCGGAAGTG	+
1	MA0765.3	-6	0.000469769	0.395076	0.0332394	10	GCCGGGGCCGGAAGCGGGGGCCCCCCCG	ACCGGAAGTG	+
1	MA1933.1	-6	0.0008308	0.698703	0.0563356	16	GCCGGGGCCGGAAGCGGGGGCCCCCCCG	ACCGGAAGTGGCGTGA	+
1	MA1513.1	-17	0.000977063	0.82171	0.0621007	11	GCCGGGGCCGGAAGCGGGGGCCCCCCCG	GCCCCGCCCCC	+
1	MA1721.1	-3	0.000992139	0.834389	0.0621007	16	GCCGGGGCCGGAAGCGGGGGCCCCCCCG	GGCAGCGGCAGCGGCG	+
1	MA1941.1	-6	0.00134659	1.13248	0.0782661	16	GCCGGGGCCGGAAGCGGGGGCCCCCCCG	ACCGGAAACAGGTGGT	+
1	MA1650.1	-9	0.00151963	1.27801	0.0852783	12	GCCGGGGCCGGAAGCGGGGGCCCCCCCG	GGGTGCGCGGGG	-
1	MA1522.1	-8	0.00196758	1.65473	0.106735	11	GCCGGGGCCGGAAGCGGGGGCCCCCCCG	GGGGAGGGGCG	-
1	MA0473.3	-4	0.00257058	2.16186	0.126769	14	GCCGGGGCCGGAAGCGGGGGCCCCCCCG	AAACAGGAAGTGGG	+
1	MA0146.2	-10	0.00257058	2.16186	0.126769	14	GCCGGGGCCGGAAGCGGGGGCCCCCCCG	CAGGCCTCGGCCCC	-
1	MA1684.1	-9	0.00286301	2.40779	0.137038	6	GCCGGGGCCGGAAGCGGGGGCCCCCCCG	GGACGC	+
1	MA0062.3	-4	0.00306785	2.58006	0.142647	14	GCCGGGGCCGGAAGCGGGGGCCCCCCCG	AAACAGGAAGTGGG	-
1	MA1653.1	-7	0.00318019	2.67454	0.143511	12	GCCGGGGCCGGAAGCGGGGGCCCCCCCG	GGGGGAGGGGGG	-
1	MA1578.1	-11	0.0032628	2.74401	0.143511	10	GCCGGGGCCGGAAGCGGGGGCCCCCCCG	AAGTGGGGGG	-
1	MA1715.1	-4	0.0034796	2.92634	0.145966	15	GCCGGGGCCGGAAGCGGGGGCCCCCCCG	GTACCAGGAGTGGGG	-
1	MA1961.1	-2	0.00349799	2.94181	0.145966	12	GCCGGGGCCGGAAGCGGGGGCCCCCCCG	GGGGGGCGGGGG	+
1	MA1529.1	-5	0.00373206	3.13866	0.146221	18	GCCGGGGCCGGAAGCGGGGGCCCCCCCG	GGGCCGCAGCTGCGTCCC	+
1	MA0163.1	-4	0.00398198	3.34884	0.146221	14	GCCGGGGCCGGAAGCGGGGGCCCCCCCG	GGGGCCCAAGGGGG	+
1	MA0640.2	-5	0.00415675	3.49583	0.146221	14	GCCGGGGCCGGAAGCGGGGGCCCCCCCG	ACCAGGAAGTGGAA	-
1	MA0528.2	-2	0.00422289	3.55145	0.146221	12	GCCGGGGCCGGAAGCGGGGGCCCCCCCG	GGGGGGAGGAGG	+
1	MA1102.2	-12	0.00422289	3.55145	0.146221	12	GCCGGGGCCGGAAGCGGGGGCCCCCCCG	AGCAGGGGGCGC	+
1	MA1712.1	1	0.00484049	4.07086	0.15987	17	GCCGGGGCCGGAAGCGGGGGCCCCCCCG	CCCCGGGGCCCGGAGCCT	-
1	MA1982.1	-5	0.00504342	4.24152	0.15987	15	GCCGGGGCCGGAAGCGGGGGCCCCCCCG	GGGCTAGAGCGGCCC	+
1	MA0598.3	-3	0.00525233	4.41721	0.15987	15	GCCGGGGCCGGAAGCGGGGGCCCCCCCG	GAAACAGGAAGTGAG	-
1	MA1976.1	1	0.00530787	4.46392	0.15987	26	GCCGGGGCCGGAAGCGGGGGCCCCCCCG	CCCTCGCACAGGCCCCCGGGCCCCCCT	-
1	MA1971.1	-5	0.00536263	4.50997	0.15987	14	GCCGGGGCCGGAAGCGGGGGCCCCCCCG	GCAACGAAACCAGG	+
1	MA1648.1	-8	0.00536713	4.51376	0.15987	11	GCCGGGGCCGGAAGCGGGGGCCCCCCCG	CGGCAGGTGCG	-
1	MA1930.1	9	0.00567119	4.76947	0.16481	26	GCCGGGGCCGGAAGCGGGGGCCCCCCCG	TAGCGCCCCCTAGTGGCCAGAAGGGGGAACTGCAG	-
1	MA1986.1	-15	0.00608218	5.11511	0.17095	10	GCCGGGGCCGGAAGCGGGGGCCCCCCCG	GGGGCCCACC	+
1	MA0830.2	-8	0.00609257	5.12385	0.17095	13	GCCGGGGCCGGAAGCGGGGGCCCCCCCG	CGGCACCTGCCCC	+
1	MA1981.1	-5	0.00671329	5.64587	0.182088	18	GCCGGGGCCGGAAGCGGGGGCCCCCCCG	GAAAGGAAAGGGGCGGGA	+
1	MA0761.2	-4	0.00844325	7.10078	0.218106	14	GCCGGGGCCGGAAGCGGGGGCCCCCCCG	AAACAGGAAGTGAA	+
1	MA0516.3	-19	0.009153	7.69767	0.229934	9	GCCGGGGCCGGAAGCGGGGGCCCCCCCG	CCCCGCCCC	-
1	MA1938.1	1	0.00918373	7.72352	0.229934	16	GCCGGGGCCGGAAGCGGGGGCCCCCCCG	AGCAGCTGCCGGAAGTA	+
1	MA0522.3	-8	0.00943321	7.93333	0.232602	11	GCCGGGGCCGGAAGCGGGGGCCCCCCCG	GGGCAGGTGCG	-
1	MA0742.2	-19	0.0101451	8.53206	0.246422	9	GCCGGGGCCGGAAGCGGGGGCCCCCCCG	CCCCGCCCC	-
1	MA0139.1	-4	0.0103745	8.72497	0.248051	19	GCCGGGGCCGGAAGCGGGGGCCCCCCCG	TGGCCACCAGGGGGCGCTA	+
1	MA1615.1	1	0.0105668	8.88668	0.248051	12	GCCGGGGCCGGAAGCGGGGGCCCCCCCG	CCCTGGGGCCAGG	+
1	MA1985.1	-12	0.0106695	8.97301	0.248051	15	GCCGGGGCCGGAAGCGGGGGCCCCCCCG	AGTGGTCATCGCCCC	-
1	MA1929.1	11	0.0114992	9.67087	0.263578	23	GCCGGGGCCGGAAGCGGGGGCCCCCCCG	CTGCAGTTCCAGCTGTGGCCACCAGGGGGCGCTA	+
1	MA0079.5	-19	0.0118156	9.93694	0.263617	9	GCCGGGGCCGGAAGCGGGGGCCCCCCCG	CCCCGCCCC	-
1	MA0597.2	-15	0.0118249	9.94477	0.263617	12	GCCGGGGCCGGAAGCGGGGGCCCCCCCG	CCTGCCCTGCGC	-
# Tomtom (Motif Comparison Tool): Version 5.5.4 compiled on Sep 2 2023 at 01:30:01
# The format of this file is described at https://meme-suite.org/meme/doc/tomtom-output-format.html.
# tomtom -no-ssc -oc . --verbosity 1 -text -min-overlap 5 -mi 1 -dist pearson -evalue -thresh 10.0 /tmp/tmp_6xkb4p4 /home2/ayh8/data/JASPAR/JASPAR2022_CORE_vertebrates_non-redundant_pfms_meme.txt
