## Supplementary Info. 4 for "Dissection of core promoter syntax through single nucleotide resolution modeling of transcription initiation": neg_patterns.pattern_26.tomtom.tsv

Query_ID	Target_ID	Optimal_offset	p-value	E-value	q-value	Overlap	Query_consensus	Target_consensus	Orientation
1	MA1713.1	-11	1.71588e-06	0.00144306	0.00247579	14	GCGCGCCGGCCGCCGCCCCCCCCCC	CCCGCCGCTCCCCC	+
1	MA1513.1	-14	3.5635e-06	0.0029969	0.00247579	11	GCGCGCCGGCCGCCGCCCCCCCCCC	GCCCCGCCCCC	+
1	MA1653.1	-13	4.51726e-06	0.00379902	0.00247579	12	GCGCGCCGGCCGCCGCCCCCCCCCC	CCCCCCTCCCCC	+
1	MA1630.2	-13	1.08983e-05	0.00916548	0.00447981	12	GCGCGCCGGCCGCCGCCCCCCCCCC	CTCCCCTCCCCC	-
1	MA1522.1	-13	1.83789e-05	0.0154567	0.0060438	11	GCGCGCCGGCCGCCGCCCCCCCCCC	CGCCCCTCCCC	+
1	MA1976.1	3	2.45626e-05	0.0206571	0.00673106	24	GCGCGCCGGCCGCCGCCCCCCCCCC	CCCTCGCACAGGCCCCCGGGCCCCCCT	-
1	MA0146.2	-5	5.20906e-05	0.0438082	0.0122355	14	GCGCGCCGGCCGCCGCCCCCCCCCC	CAGGCCTCGGCCCC	-
1	MA1961.1	-9	6.61386e-05	0.0556226	0.0135933	12	GCGCGCCGGCCGCCGCCCCCCCCCC	CCCCCGCCCCCC	-
1	MA1965.1	-15	9.10955e-05	0.0766113	0.0159682	10	GCGCGCCGGCCGCCGCCCCCCCCCC	CCCCTCCCCC	+
1	MA1721.1	-1	9.7117e-05	0.0816754	0.0159682	16	GCGCGCCGGCCGCCGCCCCCCCCCC	CGCCGCTGCCGCTGCC	-
1	MA0753.2	-12	0.000107446	0.0903617	0.0160604	13	GCGCGCCGGCCGCCGCCCCCCCCCC	CCGCCCCCCCCAC	+
1	MA0516.3	-15	0.000243271	0.204591	0.0333326	9	GCGCGCCGGCCGCCGCCCCCCCCCC	CCCCGCCCC	-
1	MA0039.4	-13	0.000299854	0.252177	0.0354065	12	GCGCGCCGGCCGCCGCCCCCCCCCC	CGCCCCACCCCC	+
1	MA0079.5	-15	0.000301475	0.25354	0.0354065	9	GCGCGCCGGCCGCCGCCCCCCCCCC	CCCCGCCCC	-
1	MA0506.2	-1	0.000359328	0.302195	0.0393877	15	GCGCGCCGGCCGCCGCCCCCCCCCC	CGCGCAGGCGCAGGC	-
1	MA0742.2	-15	0.000414058	0.348223	0.0425502	9	GCGCGCCGGCCGCCGCCCCCCCCCC	CCCCGCCCC	-
1	MA1650.1	-4	0.000454487	0.382224	0.0439575	12	GCGCGCCGGCCGCCGCCCCCCCCCC	CCCCGCGCACCC	+
1	MA0685.2	-15	0.000509803	0.428744	0.0465683	9	GCGCGCCGGCCGCCGCCCCCCCCCC	CCCCGCCCC	-
1	MA0471.2	-12	0.000543235	0.45686	0.0470104	13	GCGCGCCGGCCGCCGCCCCCCCCCC	CCTTCCCGCCCCC	-
1	MA0830.2	-6	0.000682366	0.573869	0.0541684	13	GCGCGCCGGCCGCCGCCCCCCCCCC	CGGCACCTGCCCC	+
1	MA0528.2	-12	0.000863113	0.725878	0.0627756	12	GCGCGCCGGCCGCCGCCCCCCCCCC	CCTCCTCCCCCC	-
1	MA1511.2	-15	0.000925434	0.77829	0.0627756	9	GCGCGCCGGCCGCCGCCCCCCCCCC	CCCCGCCCC	-
1	MA1102.2	-5	0.000933269	0.784879	0.0627756	12	GCGCGCCGGCCGCCGCCCCCCCCCC	GCGCCCCCTGCT	-
1	MA1529.1	-6	0.000954488	0.802725	0.0627756	18	GCGCGCCGGCCGCCGCCCCCCCCCC	GGGCCGCAGCTGCGTCCC	+
1	MA0522.3	-1	0.00107494	0.904021	0.0679782	11	GCGCGCCGGCCGCCGCCCCCCCCCC	CGCACCTGCCC	+
1	MA1712.1	0	0.00121257	1.01977	0.0714633	18	GCGCGCCGGCCGCCGCCCCCCCCCC	AGGCTCCGGGCCCCGGGG	+
1	MA0162.4	-4	0.00130396	1.09663	0.0739308	14	GCGCGCCGGCCGCCGCCCCCCCCCC	CCACGCCCACGCCC	+
1	MA1615.1	-4	0.00142221	1.19608	0.0779478	13	GCGCGCCGGCCGCCGCCCCCCCCCC	CCTGGCCCCAGGG	-
1	MA0740.2	-15	0.00148062	1.2452	0.0785314	9	GCGCGCCGGCCGCCGCCCCCCCCCC	CCCCGCCCC	-
1	MA0741.1	-14	0.00173718	1.46097	0.0892597	11	GCGCGCCGGCCGCCGCCCCCCCCCC	GCCACGCCCCC	+
1	MA0814.2	-5	0.00209431	1.76132	0.104349	14	GCGCGCCGGCCGCCGCCCCCCCCCC	CCCGCCTCAGGCCC	-
1	MA1648.1	-1	0.00219384	1.84502	0.105843	11	GCGCGCCGGCCGCCGCCCCCCCCCC	CGCACCTGCCG	+
1	MA1723.1	-2	0.00225306	1.89482	0.105843	23	GCGCGCCGGCCGCCGCCCCCCCCCC	CCTTCTGCTTCCTCCCTGCCCACC	-
1	MA0103.3	-1	0.00236916	1.99246	0.108206	11	GCGCGCCGGCCGCCGCCCCCCCCCC	CCCACCTGCGC	+
1	MA1959.1	-15	0.00253709	2.1337	0.112744	9	GCGCGCCGGCCGCCGCCCCCCCCCC	CCCCGCCCC	-
1	MA0746.2	-13	0.00266863	2.24432	0.115469	12	GCGCGCCGGCCGCCGCCCCCCCCCC	GGCCACGCCCACC	+
1	MA1107.2	-9	0.00297042	2.49813	0.119123	16	GCGCGCCGGCCGCCGCCCCCCCCCC	CAGCCACACCCACCCC	+
1	MA1981.1	-10	0.0032185	2.70676	0.124607	15	GCGCGCCGGCCGCCGCCCCCCCCCC	TCCCGCCCCTTTCCTTTC	-
1	MA1627.1	-10	0.00352966	2.96845	0.131899	14	GCGCGCCGGCCGCCGCCCCCCCCCC	CCCCTCCCCCACAC	+
1	MA0597.2	-5	0.00466711	3.92504	0.166821	12	GCGCGCCGGCCGCCGCCCCCCCCCC	CCTGCCCTGCGC	-
1	MA0599.1	-14	0.00556093	4.67674	0.190488	10	GCGCGCCGGCCGCCGCCCCCCCCCC	GCCCCGCCCC	+
1	MA1512.1	-14	0.00617868	5.19627	0.207329	11	GCGCGCCGGCCGCCGCCCCCCCCCC	GCCACGCCCAC	+
1	MA1564.1	-11	0.0065473	5.50628	0.215304	12	GCGCGCCGGCCGCCGCCCCCCCCCC	GCCACGCCCCCC	+
1	MA0163.1	-9	0.00700398	5.89034	0.225806	14	GCGCGCCGGCCGCCGCCCCCCCCCC	CCCCCTTGGGCCCC	-
1	MA1631.1	0	0.00810909	6.81975	0.25365	13	GCGCGCCGGCCGCCGCCCCCCCCCC	CAGCACCTGCCCC	+
1	MA1122.1	-4	0.00817619	6.87617	0.25365	11	GCGCGCCGGCCGCCGCCCCCCCCCC	CCTTCCCGCCC	-
1	MA1635.1	-1	0.0100534	8.45488	0.289369	10	GCGCGCCGGCCGCCGCCCCCCCCCC	CGCAGCTGCG	+
1	MA0131.2	0	0.010356	8.7094	0.289369	12	GCGCGCCGGCCGCCGCCCCCCCCCC	CCGCGGACGTTG	-
1	MA0493.2	-15	0.0109831	9.2368	0.300978	9	GCGCGCCGGCCGCCGCCCCCCCCCC	CCCCGCCCC	-
1	MA0048.2	-1	0.0115931	9.74976	0.307444	10	GCGCGCCGGCCGCCGCCCCCCCCCC	CGCAGCTGCG	+
1	MA1578.1	-17	0.0115931	9.74976	0.307444	8	GCGCGCCGGCCGCCGCCCCCCCCCC	CCCCCCACTT	+
# Tomtom (Motif Comparison Tool): Version 5.5.4 compiled on Sep 2 2023 at 01:30:01
# The format of this file is described at https://meme-suite.org/meme/doc/tomtom-output-format.html.
# tomtom -no-ssc -oc . --verbosity 1 -text -min-overlap 5 -mi 1 -dist pearson -evalue -thresh 10.0 /tmp/tmpecfkdu5z /home2/ayh8/data/JASPAR/JASPAR2022_CORE_vertebrates_non-redundant_pfms_meme.txt
