## Supplementary Info. 4 for "Dissection of core promoter syntax through single nucleotide resolution modeling of transcription initiation": neg_patterns.pattern_27.tomtom.tsv

Query_ID	Target_ID	Optimal_offset	p-value	E-value	q-value	Overlap	Query_consensus	Target_consensus	Orientation
1	MA1484.1	-4	0.00071956	0.60515	0.442489	8	CCCTGGCCGGAA	GACCGGAAGT	+
1	MA0750.2	-4	0.00111378	0.936688	0.442489	8	CCCTGGCCGGAA	GCCCGGAAGTGGC	+
1	MA0076.2	-5	0.00172931	1.45435	0.442489	7	CCCTGGCCGGAA	GCCGGAAGTGG	-
1	MA0733.1	4	0.00218055	1.83384	0.442489	12	CCCTGGCCGGAA	AAATGCGTGGGCGTAA	-
1	MA0764.3	-5	0.00277898	2.33712	0.442489	7	CCCTGGCCGGAA	ACCGGAAGTG	+
1	MA1938.1	2	0.00292262	2.45792	0.442489	12	CCCTGGCCGGAA	AGCAGCTGCCGGAAGTA	+
1	MA0028.2	-5	0.0029938	2.51779	0.442489	7	CCCTGGCCGGAA	ACCGGAAGTG	+
1	MA0760.1	-5	0.00322269	2.71028	0.442489	7	CCCTGGCCGGAA	ACCGGAAGTG	+
1	MA0098.3	-5	0.00348525	2.9311	0.442489	7	CCCTGGCCGGAA	ACCGGAAGTG	+
1	MA0765.3	-5	0.00348525	2.9311	0.442489	7	CCCTGGCCGGAA	ACCGGAAGTG	+
1	MA0475.2	-5	0.0037667	3.1678	0.442489	7	CCCTGGCCGGAA	ACCGGAAGTG	+
1	MA0156.3	-4	0.00406303	3.41701	0.442489	8	CCCTGGCCGGAA	AACCGGAAGTGA	+
1	MA0763.1	-5	0.00406308	3.41705	0.442489	7	CCCTGGCCGGAA	ACCGGAAGTG	+
1	MA0518.1	1	0.00456266	3.8372	0.442489	12	CCCTGGCCGGAA	CCATTTCCTGGAAA	-
1	MA0872.1	2	0.0046759	3.93244	0.442489	11	CCCTGGCCGGAA	TGCCCTGAGGGCA	+
1	MA0815.1	2	0.0046759	3.93244	0.442489	11	CCCTGGCCGGAA	TGCCCTCAGGGCA	-
1	MA0759.2	-5	0.00486126	4.08832	0.442489	7	CCCTGGCCGGAA	ACCGGAAGTGG	+
1	MA1122.1	-3	0.00519199	4.36647	0.442489	9	CCCTGGCCGGAA	GGGCGGGAAGG	+
1	MA0645.1	-5	0.00625308	5.25884	0.476202	7	CCCTGGCCGGAA	AGCGGAAGTG	+
1	MA1958.1	-4	0.00626446	5.26841	0.476202	8	CCCTGGCCGGAA	GGGCGGAAGTCGTAAAA	+
1	MA0146.2	4	0.0074383	6.25561	0.52714	10	CCCTGGCCGGAA	CAGGCCTCGGCCCC	-
1	MA1712.1	2	0.00762002	6.40844	0.52714	12	CCCTGGCCGGAA	CCCCGGGGCCCGGAGCCT	-
1	MA1513.1	1	0.00819537	6.89231	0.52714	10	CCCTGGCCGGAA	GCCCCGCCCCC	+
1	MA1708.1	-4	0.00819537	6.89231	0.52714	8	CCCTGGCCGGAA	AGGCGGAAGTG	+
1	MA0762.1	-4	0.00930961	7.82938	0.576631	8	CCCTGGCCGGAA	AACCGGAAATA	+
1	MA0813.1	2	0.0096599	8.12397	0.576959	11	CCCTGGCCGGAA	TGCCCTCAGGGCA	-
1	MA0732.1	3	0.0104009	8.74716	0.599796	12	CCCTGGCCGGAA	AGTGCGTGGGCGTAG	-
1	MA1957.1	-5	0.011242	9.45452	0.62669	7	CCCTGGCCGGAA	ACCGGAAGTCATTA	+
# Tomtom (Motif Comparison Tool): Version 5.5.4 compiled on Sep 2 2023 at 01:30:01
# The format of this file is described at https://meme-suite.org/meme/doc/tomtom-output-format.html.
# tomtom -no-ssc -oc . --verbosity 1 -text -min-overlap 5 -mi 1 -dist pearson -evalue -thresh 10.0 /tmp/tmppd5yxrf9 /home2/ayh8/data/JASPAR/JASPAR2022_CORE_vertebrates_non-redundant_pfms_meme.txt
