## Supplementary Info. 4 for "Dissection of core promoter syntax through single nucleotide resolution modeling of transcription initiation": neg_patterns.pattern_28.tomtom.tsv

Query_ID	Target_ID	Optimal_offset	p-value	E-value	q-value	Overlap	Query_consensus	Target_consensus	Orientation
1	MA1713.1	-7	5.93189e-07	0.000498872	0.000555146	14	GCAGGGGGCGGGGGCGGCGGGGGGGGGGG	GGGGGAGCGGCGGG	-
1	MA1513.1	-9	6.74856e-07	0.000567554	0.000555146	11	GCAGGGGGCGGGGGCGGCGGGGGGGGGGG	GGGGGCGGGGC	-
1	MA1961.1	-8	1.08981e-06	0.00091653	0.000597661	12	GCAGGGGGCGGGGGCGGCGGGGGGGGGGG	GGGGGGCGGGGG	+
1	MA1653.1	-7	2.12592e-05	0.017879	0.00815381	12	GCAGGGGGCGGGGGCGGCGGGGGGGGGGG	GGGGGAGGGGGG	-
1	MA0742.2	-10	2.84213e-05	0.0239023	0.00815381	9	GCAGGGGGCGGGGGCGGCGGGGGGGGGGG	GGGGCGGGG	+
1	MA0516.3	-10	3.28129e-05	0.0275957	0.00815381	9	GCAGGGGGCGGGGGCGGCGGGGGGGGGGG	GGGGCGGGG	+
1	MA1522.1	-8	3.46923e-05	0.0291762	0.00815381	11	GCAGGGGGCGGGGGCGGCGGGGGGGGGGG	GGGGAGGGGCG	-
1	MA0079.5	-10	5.00427e-05	0.0420859	0.0102914	9	GCAGGGGGCGGGGGCGGCGGGGGGGGGGG	GGGGCGGGG	+
1	MA1511.2	-10	5.73048e-05	0.0481933	0.0104755	9	GCAGGGGGCGGGGGCGGCGGGGGGGGGGG	GGGGCGGGG	+
1	MA0162.4	-14	9.23332e-05	0.0776522	0.0148216	14	GCAGGGGGCGGGGGCGGCGGGGGGGGGGG	GGGCGTGGGCGTGG	-
1	MA0753.2	-10	9.90973e-05	0.0833409	0.0148216	13	GCAGGGGGCGGGGGCGGCGGGGGGGGGGG	GTGGGGGGGGCGG	-
1	MA1976.1	-1	0.000117761	0.0990367	0.0150927	27	GCAGGGGGCGGGGGCGGCGGGGGGGGGGG	AGGGGGGCCCGGGGGCCTGTGCGAGTG	+
1	MA0685.2	-10	0.000120406	0.101262	0.0150927	9	GCAGGGGGCGGGGGCGGCGGGGGGGGGGG	GGGGCGGGG	+
1	MA1627.1	-14	0.000136794	0.115043	0.0150927	14	GCAGGGGGCGGGGGCGGCGGGGGGGGGGG	GTGTGGGGGAGGGG	-
1	MA1630.2	-7	0.000142881	0.120163	0.0150927	12	GCAGGGGGCGGGGGCGGCGGGGGGGGGGG	GGGGGAGGGGAG	+
1	MA0740.2	-10	0.000151027	0.127013	0.0150927	9	GCAGGGGGCGGGGGCGGCGGGGGGGGGGG	GGGGCGGGG	+
1	MA1650.1	-12	0.000155951	0.131155	0.0150927	12	GCAGGGGGCGGGGGCGGCGGGGGGGGGGG	GGGTGCGCGGGG	-
1	MA1965.1	-19	0.000201458	0.169427	0.0184136	10	GCAGGGGGCGGGGGCGGCGGGGGGGGGGG	GGGGGAGGGG	-
1	MA0039.4	-15	0.000219949	0.184977	0.0190456	12	GCAGGGGGCGGGGGCGGCGGGGGGGGGGG	GGGGGTGGGGCG	-
1	MA1959.1	-10	0.000287146	0.24149	0.023621	9	GCAGGGGGCGGGGGCGGCGGGGGGGGGGG	GGGGCGGGG	+
1	MA0073.1	-7	0.000311989	0.262382	0.0244425	20	GCAGGGGGCGGGGGCGGCGGGGGGGGGGG	TGGGGGGGGGTGGTTTGGGG	-
1	MA0528.2	-8	0.000362313	0.304705	0.0270948	12	GCAGGGGGCGGGGGCGGCGGGGGGGGGGG	GGGGGGAGGAGG	+
1	MA1723.1	-3	0.000419381	0.352699	0.029999	24	GCAGGGGGCGGGGGCGGCGGGGGGGGGGG	GGTGGGCAGGGAGGAAGCAGAAGG	+
1	MA0471.2	-12	0.000566985	0.476834	0.0388674	13	GCAGGGGGCGGGGGCGGCGGGGGGGGGGG	GGGGGCGGGAAGG	+
1	MA1721.1	-3	0.000659404	0.554559	0.0433948	16	GCAGGGGGCGGGGGCGGCGGGGGGGGGGG	GGCAGCGGCAGCGGCG	+
1	MA1102.2	-5	0.000742334	0.624303	0.0469734	12	GCAGGGGGCGGGGGCGGCGGGGGGGGGGG	AGCAGGGGGCGC	+
1	MA0493.2	-10	0.00113996	0.958702	0.0678829	9	GCAGGGGGCGGGGGCGGCGGGGGGGGGGG	GGGGCGGGG	+
1	MA0741.1	-9	0.00115529	0.971603	0.0678829	11	GCAGGGGGCGGGGGCGGCGGGGGGGGGGG	GGGGGCGTGGC	-
1	MA0814.2	-4	0.00165598	1.39268	0.089513	14	GCAGGGGGCGGGGGCGGCGGGGGGGGGGG	GGGCCTGAGGCGGG	+
1	MA0597.2	-6	0.0017025	1.4318	0.089513	12	GCAGGGGGCGGGGGCGGCGGGGGGGGGGG	GCGCAGGGCAGG	+
1	MA1564.1	-11	0.00183113	1.53998	0.089513	12	GCAGGGGGCGGGGGCGGCGGGGGGGGGGG	GGGGGGCGTGGC	-
1	MA1122.1	-5	0.0018473	1.55358	0.089513	11	GCAGGGGGCGGGGGCGGCGGGGGGGGGGG	GGGCGGGAAGG	+
1	MA1584.1	-13	0.00187882	1.58009	0.089513	16	GCAGGGGGCGGGGGCGGCGGGGGGGGGGG	GCACAGCGGGGGGTCG	-
1	MA0163.1	-13	0.00188663	1.58665	0.089513	14	GCAGGGGGCGGGGGCGGCGGGGGGGGGGG	GGGGCCCAAGGGGG	+
1	MA1981.1	-1	0.00190427	1.60149	0.089513	18	GCAGGGGGCGGGGGCGGCGGGGGGGGGGG	GAAAGGAAAGGGGCGGGA	+
1	MA0746.2	-11	0.00249165	2.09547	0.11387	13	GCAGGGGGCGGGGGCGGCGGGGGGGGGGG	GGTGGGCGTGGCC	-
1	MA0599.1	-10	0.00270241	2.27273	0.120164	10	GCAGGGGGCGGGGGCGGCGGGGGGGGGGG	GGGGCGGGGC	-
1	MA0103.3	-5	0.0029073	2.44504	0.125873	11	GCAGGGGGCGGGGGCGGCGGGGGGGGGGG	GCGCAGGTGGG	-
1	MA1982.1	-5	0.00310371	2.61022	0.130931	15	GCAGGGGGCGGGGGCGGCGGGGGGGGGGG	GGGCTAGAGCGGCCC	+
1	MA0522.3	-8	0.0038995	3.27948	0.156477	11	GCAGGGGGCGGGGGCGGCGGGGGGGGGGG	GGGCAGGTGCG	-
1	MA1512.1	-9	0.0038995	3.27948	0.156477	11	GCAGGGGGCGGGGGCGGCGGGGGGGGGGG	GTGGGCGTGGC	-
1	MA0146.2	-3	0.0042746	3.59494	0.167445	14	GCAGGGGGCGGGGGCGGCGGGGGGGGGGG	GGGGCCGAGGCCTG	+
1	MA1107.2	-10	0.00446525	3.75527	0.16772	16	GCAGGGGGCGGGGGCGGCGGGGGGGGGGG	GGGGTGGGTGTGGCTG	-
1	MA1615.1	-6	0.00448552	3.77232	0.16772	13	GCAGGGGGCGGGGGCGGCGGGGGGGGGGG	CCCTGGGGCCAGG	+
1	MA0748.2	-8	0.00483788	4.06866	0.176876	11	GCAGGGGGCGGGGGCGGCGGGGGGGGGGG	AGATGGCGGCG	+
1	MA0830.2	-4	0.00542484	4.56229	0.189896	13	GCAGGGGGCGGGGGCGGCGGGGGGGGGGG	GGGGCAGGTGCCG	-
1	MA1648.1	-8	0.00557344	4.68726	0.191033	11	GCAGGGGGCGGGGGCGGCGGGGGGGGGGG	CGGCAGGTGCG	-
1	MA1711.1	-11	0.00627298	5.27558	0.210622	17	GCAGGGGGCGGGGGCGGCGGGGGGGGGGG	GTGCCGTGGTGAAGCGG	-
1	MA1712.1	-4	0.00967117	8.13345	0.311985	18	GCAGGGGGCGGGGGCGGCGGGGGGGGGGG	AGGCTCCGGGCCCCGGGG	+
# Tomtom (Motif Comparison Tool): Version 5.5.4 compiled on Sep 2 2023 at 01:30:01
# The format of this file is described at https://meme-suite.org/meme/doc/tomtom-output-format.html.
# tomtom -no-ssc -oc . --verbosity 1 -text -min-overlap 5 -mi 1 -dist pearson -evalue -thresh 10.0 /tmp/tmp0g79o2kj /home2/ayh8/data/JASPAR/JASPAR2022_CORE_vertebrates_non-redundant_pfms_meme.txt
