## Supplementary Info. 4 for "Dissection of core promoter syntax through single nucleotide resolution modeling of transcription initiation": neg_patterns.pattern_29.tomtom.tsv

Query_ID	Target_ID	Optimal_offset	p-value	E-value	q-value	Overlap	Query_consensus	Target_consensus	Orientation
1	MA1513.1	-13	1.87056e-07	0.000157314	0.000307037	11	GGCGGCGGCAGCCGCCCCGCCCCCCCC	GCCCCGCCCCC	+
1	MA1961.1	-13	5.98352e-07	0.000503214	0.0004584	12	GGCGGCGGCAGCCGCCCCGCCCCCCCC	CCCCCGCCCCCC	-
1	MA0039.4	-12	8.37814e-07	0.000704602	0.0004584	12	GGCGGCGGCAGCCGCCCCGCCCCCCCC	CGCCCCACCCCC	+
1	MA0753.2	-16	6.47932e-06	0.00544911	0.00208949	11	GGCGGCGGCAGCCGCCCCGCCCCCCCC	CCGCCCCCCCCAC	+
1	MA1976.1	0	7.25696e-06	0.0061031	0.00208949	27	GGCGGCGGCAGCCGCCCCGCCCCCCCC	CCCTCGCACAGGCCCCCGGGCCCCCCT	-
1	MA1511.2	-14	7.74504e-06	0.00651358	0.00208949	9	GGCGGCGGCAGCCGCCCCGCCCCCCCC	CCCCGCCCC	-
1	MA0742.2	-14	1.05054e-05	0.00883507	0.00208949	9	GGCGGCGGCAGCCGCCCCGCCCCCCCC	CCCCGCCCC	-
1	MA1713.1	-12	1.06668e-05	0.00897079	0.00208949	14	GGCGGCGGCAGCCGCCCCGCCCCCCCC	CCCGCCGCTCCCCC	+
1	MA0516.3	-14	1.20593e-05	0.0101419	0.00208949	9	GGCGGCGGCAGCCGCCCCGCCCCCCCC	CCCCGCCCC	-
1	MA1653.1	-12	1.27298e-05	0.0107058	0.00208949	12	GGCGGCGGCAGCCGCCCCGCCCCCCCC	CCCCCCTCCCCC	+
1	MA1564.1	-13	1.67357e-05	0.0140747	0.00249729	12	GGCGGCGGCAGCCGCCCCGCCCCCCCC	GCCACGCCCCCC	+
1	MA1107.2	-11	1.88199e-05	0.0158276	0.00257428	16	GGCGGCGGCAGCCGCCCCGCCCCCCCC	CAGCCACACCCACCCC	+
1	MA0746.2	-12	2.0435e-05	0.0171858	0.00258017	13	GGCGGCGGCAGCCGCCCCGCCCCCCCC	GGCCACGCCCACC	+
1	MA0740.2	-14	2.22472e-05	0.0187099	0.00260835	9	GGCGGCGGCAGCCGCCCCGCCCCCCCC	CCCCGCCCC	-
1	MA0741.1	-13	2.57145e-05	0.0216259	0.00272399	11	GGCGGCGGCAGCCGCCCCGCCCCCCCC	GCCACGCCCCC	+
1	MA0079.5	-14	2.82122e-05	0.0237265	0.00272399	9	GGCGGCGGCAGCCGCCCCGCCCCCCCC	CCCCGCCCC	-
1	MA1959.1	-14	2.82122e-05	0.0237265	0.00272399	9	GGCGGCGGCAGCCGCCCCGCCCCCCCC	CCCCGCCCC	-
1	MA0493.2	-14	3.53272e-05	0.0297102	0.00322147	9	GGCGGCGGCAGCCGCCCCGCCCCCCCC	CCCCGCCCC	-
1	MA0599.1	-13	4.69517e-05	0.0394864	0.00405617	10	GGCGGCGGCAGCCGCCCCGCCCCCCCC	GCCCCGCCCC	+
1	MA1630.2	-12	5.21511e-05	0.0438591	0.00421303	12	GGCGGCGGCAGCCGCCCCGCCCCCCCC	CTCCCCTCCCCC	-
1	MA0685.2	-14	5.39009e-05	0.0453306	0.00421303	9	GGCGGCGGCAGCCGCCCCGCCCCCCCC	CCCCGCCCC	-
1	MA1522.1	-12	7.72171e-05	0.0649396	0.00576115	11	GGCGGCGGCAGCCGCCCCGCCCCCCCC	CGCCCCTCCCC	+
1	MA1512.1	-13	9.1673e-05	0.077097	0.00654232	11	GGCGGCGGCAGCCGCCCCGCCCCCCCC	GCCACGCCCAC	+
1	MA0471.2	-11	0.000174685	0.14691	0.0117726	13	GGCGGCGGCAGCCGCCCCGCCCCCCCC	CCTTCCCGCCCCC	-
1	MA1650.1	-12	0.000179306	0.150797	0.0117726	12	GGCGGCGGCAGCCGCCCCGCCCCCCCC	CCCCGCGCACCC	+
1	MA0830.2	-5	0.000252131	0.212042	0.0159173	13	GGCGGCGGCAGCCGCCCCGCCCCCCCC	CGGCACCTGCCCC	+
1	MA0747.1	-13	0.000284491	0.239257	0.0172951	12	GGCGGCGGCAGCCGCCCCGCCCCCCCC	GCCACGCCCACT	+
1	MA0162.4	-14	0.000319946	0.269075	0.0187559	13	GGCGGCGGCAGCCGCCCCGCCCCCCCC	CCACGCCCACGCCC	+
1	MA1965.1	-14	0.000378828	0.318594	0.0214419	10	GGCGGCGGCAGCCGCCCCGCCCCCCCC	CCCCTCCCCC	+
1	MA0073.1	-9	0.000448367	0.377077	0.0245319	18	GGCGGCGGCAGCCGCCCCGCCCCCCCC	CCCCAAACCACCCCCCCCCC	+
1	MA0528.2	-15	0.000477399	0.401492	0.0252777	12	GGCGGCGGCAGCCGCCCCGCCCCCCCC	CCTCCTCCCCCC	-
1	MA1515.1	-12	0.00076163	0.640531	0.0378834	11	GGCGGCGGCAGCCGCCCCGCCCCCCCC	CACCACGCCCA	+
1	MA1517.1	-12	0.00076163	0.640531	0.0378834	11	GGCGGCGGCAGCCGCCCCGCCCCCCCC	GGCCACGCCCA	+
1	MA1627.1	-12	0.00086254	0.725397	0.0415296	14	GGCGGCGGCAGCCGCCCCGCCCCCCCC	CCCCTCCCCCACAC	+
1	MA0522.3	-15	0.000885538	0.744738	0.0415296	11	GGCGGCGGCAGCCGCCCCGCCCCCCCC	CGCACCTGCCC	+
1	MA1578.1	-19	0.00099103	0.833456	0.0451859	8	GGCGGCGGCAGCCGCCCCGCCCCCCCC	CCCCCCACTT	+
1	MA0103.3	-15	0.00118825	0.999319	0.0527138	11	GGCGGCGGCAGCCGCCCCGCCCCCCCC	CCCACCTGCGC	+
1	MA1102.2	-16	0.00147253	1.2384	0.0636062	11	GGCGGCGGCAGCCGCCCCGCCCCCCCC	GCGCCCCCTGCT	-
1	MA1648.1	-15	0.0015806	1.32929	0.0665236	11	GGCGGCGGCAGCCGCCCCGCCCCCCCC	CGCACCTGCCG	+
1	MA0597.2	-10	0.00192856	1.62192	0.0776299	12	GGCGGCGGCAGCCGCCCCGCCCCCCCC	CCTGCCCTGCGC	-
1	MA0814.2	-10	0.00193908	1.63076	0.0776299	14	GGCGGCGGCAGCCGCCCCGCCCCCCCC	CCCGCCTCAGGCCC	-
1	MA1529.1	-5	0.00219715	1.8478	0.0858675	18	GGCGGCGGCAGCCGCCCCGCCCCCCCC	GGGCCGCAGCTGCGTCCC	+
1	MA1631.1	-5	0.00336439	2.82945	0.128427	13	GGCGGCGGCAGCCGCCCCGCCCCCCCC	CAGCACCTGCCCC	+
1	MA1514.1	-12	0.00414904	3.48934	0.154779	15	GGCGGCGGCAGCCGCCCCGCCCCCCCC	CACCACGCACCCCTT	+
1	MA1723.1	-1	0.00450002	3.78452	0.164142	24	GGCGGCGGCAGCCGCCCCGCCCCCCCC	CCTTCTGCTTCCTCCCTGCCCACC	-
1	MA1982.1	-8	0.00463287	3.89625	0.165314	15	GGCGGCGGCAGCCGCCCCGCCCCCCCC	GGGCCGCTCTAGCCC	-
1	MA1584.1	-9	0.00536016	4.5079	0.187197	16	GGCGGCGGCAGCCGCCCCGCCCCCCCC	CGACCCCCCGCTGTGC	+
1	MA0163.1	-11	0.00555149	4.6688	0.189275	14	GGCGGCGGCAGCCGCCCCGCCCCCCCC	CCCCCTTGGGCCCC	-
1	MA1596.1	-13	0.0056503	4.7519	0.189275	14	GGCGGCGGCAGCCGCCCCGCCCCCCCC	GCCTCAGCCTCCCGAG	+
1	MA1981.1	-9	0.0058841	4.94853	0.193165	18	GGCGGCGGCAGCCGCCCCGCCCCCCCC	TCCCGCCCCTTTCCTTTC	-
1	MA1099.2	-6	0.00638401	5.36896	0.197653	10	GGCGGCGGCAGCCGCCCCGCCCCCCCC	GCCACGTGCC	-
1	MA1474.1	-12	0.00642991	5.40755	0.197653	12	GGCGGCGGCAGCCGCCCCGCCCCCCCC	TGCCACGTCACC	+
1	MA1122.1	-16	0.00650224	5.46838	0.197653	11	GGCGGCGGCAGCCGCCCCGCCCCCCCC	CCTTCCCGCCC	-
1	MA1712.1	-9	0.00650247	5.46858	0.197653	18	GGCGGCGGCAGCCGCCCCGCCCCCCCC	AGGCTCCGGGCCCCGGGG	+
1	MA0146.2	-10	0.00775093	6.51853	0.231318	14	GGCGGCGGCAGCCGCCCCGCCCCCCCC	CAGGCCTCGGCCCC	-
1	MA0147.3	-12	0.011615	9.76822	0.328707	12	GGCGGCGGCAGCCGCCCCGCCCCCCCC	GGCCACGTGCCC	+
# Tomtom (Motif Comparison Tool): Version 5.5.4 compiled on Sep 2 2023 at 01:30:01
# The format of this file is described at https://meme-suite.org/meme/doc/tomtom-output-format.html.
# tomtom -no-ssc -oc . --verbosity 1 -text -min-overlap 5 -mi 1 -dist pearson -evalue -thresh 10.0 /tmp/tmpsbwuifox /home2/ayh8/data/JASPAR/JASPAR2022_CORE_vertebrates_non-redundant_pfms_meme.txt
