## Supplementary Info. 4 for "Dissection of core promoter syntax through single nucleotide resolution modeling of transcription initiation": neg_patterns.pattern_30.tomtom.tsv

Query_ID	Target_ID	Optimal_offset	p-value	E-value	q-value	Overlap	Query_consensus	Target_consensus	Orientation
1	MA1102.2	-2	3.42834e-06	0.00288324	0.00552383	12	CCCCCAGGGGGCGGCGCGCCC	AGCAGGGGGCGC	+
1	MA1513.1	-6	1.63496e-05	0.01375	0.0131714	11	CCCCCAGGGGGCGGCGCGCCC	GGGGGCGGGGC	-
1	MA0139.1	3	2.6302e-05	0.02212	0.0141262	16	CCCCCAGGGGGCGGCGCGCCC	TGGCCACCAGGGGGCGCTA	+
1	MA1713.1	-4	0.000167207	0.140621	0.0673519	14	CCCCCAGGGGGCGGCGCGCCC	GGGGGAGCGGCGGG	-
1	MA0748.2	-5	0.000257295	0.216385	0.0829119	11	CCCCCAGGGGGCGGCGCGCCC	AGATGGCGGCG	+
1	MA1929.1	18	0.000468834	0.39429	0.0866308	16	CCCCCAGGGGGCGGCGCGCCC	CTGCAGTTCCAGCTGTGGCCACCAGGGGGCGCTA	+
1	MA0516.3	-7	0.000512668	0.431154	0.0866308	9	CCCCCAGGGGGCGGCGCGCCC	GGGGCGGGG	+
1	MA0742.2	-7	0.000512668	0.431154	0.0866308	9	CCCCCAGGGGGCGGCGCGCCC	GGGGCGGGG	+
1	MA1961.1	-5	0.000559997	0.470958	0.0866308	12	CCCCCAGGGGGCGGCGCGCCC	GGGGGGCGGGGG	+
1	MA1511.2	-7	0.00056436	0.474627	0.0866308	9	CCCCCAGGGGGCGGCGCGCCC	GGGGCGGGG	+
1	MA0146.2	-4	0.000639573	0.537881	0.0866308	14	CCCCCAGGGGGCGGCGCGCCC	CAGGCCTCGGCCCC	-
1	MA0155.1	-1	0.000645205	0.542617	0.0866308	12	CCCCCAGGGGGCGGCGCGCCC	TGTCAGGGGGCG	+
1	MA0079.5	-7	0.000742927	0.624801	0.0920786	9	CCCCCAGGGGGCGGCGCGCCC	GGGGCGGGG	+
1	MA0697.2	-2	0.000878468	0.738791	0.101101	13	CCCCCAGGGGGCGGCGCGCCC	CACAGCAGGAGGC	+
1	MA0753.2	-4	0.00129711	1.09087	0.115625	13	CCCCCAGGGGGCGGCGCGCCC	GTGGGGGGGGCGG	-
1	MA1712.1	-1	0.00131474	1.10569	0.115625	18	CCCCCAGGGGGCGGCGCGCCC	CCCCGGGGCCCGGAGCCT	-
1	MA0746.2	-8	0.00147341	1.23913	0.115625	13	CCCCCAGGGGGCGGCGCGCCC	GGTGGGCGTGGCC	-
1	MA1650.1	-9	0.00147778	1.24281	0.115625	12	CCCCCAGGGGGCGGCGCGCCC	GGGTGCGCGGGG	-
1	MA1628.1	-2	0.00149823	1.26001	0.115625	11	CCCCCAGGGGGCGGCGCGCCC	CACAGCAGGGG	+
1	MA0103.3	-1	0.00149823	1.26001	0.115625	11	CCCCCAGGGGGCGGCGCGCCC	GCGCAGGTGGG	-
1	MA0685.2	-7	0.00155332	1.30634	0.115625	9	CCCCCAGGGGGCGGCGCGCCC	GGGGCGGGG	+
1	MA0696.1	-2	0.0016349	1.37495	0.115625	14	CCCCCAGGGGGCGGCGCGCCC	CACAGCGGGGGGTC	-
1	MA0740.2	-7	0.00167882	1.41189	0.115625	9	CCCCCAGGGGGCGGCGCGCCC	GGGGCGGGG	+
1	MA0741.1	-6	0.00172229	1.44845	0.115625	11	CCCCCAGGGGGCGGCGCGCCC	GGGGGCGTGGC	-
1	MA1930.1	19	0.00189896	1.59702	0.119674	16	CCCCCAGGGGGCGGCGCGCCC	CTGCAGTTCCCCCTTCTGGCCACTAGGGGGCGCTA	+
1	MA1653.1	-6	0.00193116	1.62411	0.119674	12	CCCCCAGGGGGCGGCGCGCCC	GGGGGAGGGGGG	-
1	MA0039.4	-6	0.002063	1.73498	0.1224	12	CCCCCAGGGGGCGGCGCGCCC	GGGGGTGGGGCG	-
1	MA0104.4	-1	0.00220305	1.85276	0.1224	12	CCCCCAGGGGGCGGCGCGCCC	GGCCACGTGGCC	+
1	MA1985.1	-5	0.00241559	2.03151	0.129735	15	CCCCCAGGGGGCGGCGCGCCC	AGTGGTCATCGCCCC	-
1	MA1596.1	-2	0.00265081	2.22933	0.133638	16	CCCCCAGGGGGCGGCGCGCCC	CTCGGGAGGCTGAGGC	-
1	MA1959.1	-7	0.00265414	2.23213	0.133638	9	CCCCCAGGGGGCGGCGCGCCC	GGGGCGGGG	+
1	MA1615.1	-2	0.00291531	2.45177	0.14234	13	CCCCCAGGGGGCGGCGCGCCC	CCCTGGGGCCAGG	+
1	MA0747.1	-5	0.00304247	2.55872	0.144179	12	CCCCCAGGGGGCGGCGCGCCC	AGTGGGCGTGGC	-
1	MA1522.1	-7	0.0031681	2.66437	0.145843	11	CCCCCAGGGGGCGGCGCGCCC	GGGGAGGGGCG	-
1	MA1564.1	-8	0.00391301	3.29084	0.175132	12	CCCCCAGGGGGCGGCGCGCCC	GGGGGGCGTGGC	-
1	MA0154.4	2	0.00421761	3.54701	0.183108	13	CCCCCAGGGGGCGGCGCGCCC	AGTCCCCAGGGGACT	+
1	MA0815.1	0	0.00443216	3.72745	0.183108	13	CCCCCAGGGGGCGGCGCGCCC	TGCCCTGAGGGCA	+
1	MA0872.1	0	0.00443216	3.72745	0.183108	13	CCCCCAGGGGGCGGCGCGCCC	TGCCCTGAGGGCA	+
1	MA0830.2	-6	0.00470064	3.95324	0.187766	13	CCCCCAGGGGGCGGCGCGCCC	GGGGCAGGTGCCG	-
1	MA1584.1	-1	0.00477798	4.01828	0.187766	16	CCCCCAGGGGGCGGCGCGCCC	GCACAGCGGGGGGTCG	-
1	MA0810.1	-1	0.0050048	4.20904	0.191997	12	CCCCCAGGGGGCGGCGCGCCC	TGCCCGGGGGCA	-
1	MA1965.1	-6	0.00551276	4.63623	0.199103	10	CCCCCAGGGGGCGGCGCGCCC	GGGGGAGGGG	-
1	MA1976.1	2	0.00561242	4.72004	0.199103	21	CCCCCAGGGGGCGGCGCGCCC	CCCTCGCACAGGCCCCCGGGCCCCCCT	-
1	MA0116.1	2	0.00583057	4.90351	0.199103	13	CCCCCAGGGGGCGGCGCGCCC	GCACCCCTGGGTGCC	-
1	MA1515.1	-5	0.00648689	5.45547	0.201255	11	CCCCCAGGGGGCGGCGCGCCC	TGGGCGTGGTG	-
1	MA1107.2	-6	0.00652239	5.48533	0.201255	15	CCCCCAGGGGGCGGCGCGCCC	GGGGTGGGTGTGGCTG	-
1	MA1630.2	-6	0.00675877	5.68412	0.201255	12	CCCCCAGGGGGCGGCGCGCCC	GGGGGAGGGGAG	+
1	MA0522.3	-1	0.00691311	5.81393	0.201255	11	CCCCCAGGGGGCGGCGCGCCC	GGGCAGGTGCG	-
1	MA1512.1	-6	0.00691311	5.81393	0.201255	11	CCCCCAGGGGGCGGCGCGCCC	GTGGGCGTGGC	-
1	MA0493.2	-7	0.00699486	5.88268	0.201255	9	CCCCCAGGGGGCGGCGCGCCC	GGGGCGGGG	+
1	MA0597.2	-1	0.00760656	6.39711	0.21341	12	CCCCCAGGGGGCGGCGCGCCC	GCGCAGGGCAGG	+
1	MA0528.2	-5	0.00806642	6.78386	0.219723	12	CCCCCAGGGGGCGGCGCGCCC	GGGGGGAGGAGG	+
1	MA0599.1	-7	0.0081822	6.88123	0.219723	10	CCCCCAGGGGGCGGCGCGCCC	GGGGCGGGGC	-
1	MA0163.1	-1	0.00902957	7.59387	0.234656	14	CCCCCAGGGGGCGGCGCGCCC	CCCCCTTGGGCCCC	-
1	MA1721.1	-6	0.0107854	9.07051	0.265035	15	CCCCCAGGGGGCGGCGCGCCC	GGCAGCGGCAGCGGCG	+
1	MA0751.1	-1	0.0108936	9.16154	0.265035	15	CCCCCAGGGGGCGGCGCGCCC	GCACAGCGGGGGGTC	-
1	MA1578.1	-4	0.0112623	9.47156	0.265035	10	CCCCCAGGGGGCGGCGCGCCC	AAGTGGGGGG	-
1	MA1516.1	-5	0.01135	9.54536	0.265035	11	CCCCCAGGGGGCGGCGCGCCC	TGGGCGTGGTC	-
# Tomtom (Motif Comparison Tool): Version 5.5.4 compiled on Sep 2 2023 at 01:30:01
# The format of this file is described at https://meme-suite.org/meme/doc/tomtom-output-format.html.
# tomtom -no-ssc -oc . --verbosity 1 -text -min-overlap 5 -mi 1 -dist pearson -evalue -thresh 10.0 /tmp/tmp59swhk6q /home2/ayh8/data/JASPAR/JASPAR2022_CORE_vertebrates_non-redundant_pfms_meme.txt
