## Supplementary Info. 4 for "Dissection of core promoter syntax through single nucleotide resolution modeling of transcription initiation": neg_patterns.pattern_31.tomtom.tsv

Query_ID	Target_ID	Optimal_offset	p-value	E-value	q-value	Overlap	Query_consensus	Target_consensus	Orientation
1	MA1992.1	-2	1.96554e-06	0.00165302	0.00268882	15	GCGGACCGGAAGTGGGGGAGGCGGG	AGACAGGAAGTGGGG	+
1	MA0076.2	-4	3.27063e-06	0.0027506	0.00268882	11	GCGGACCGGAAGTGGGGGAGGCGGG	GCCGGAAGTGG	-
1	MA0759.2	-4	9.28556e-06	0.00780915	0.00340973	11	GCGGACCGGAAGTGGGGGAGGCGGG	ACCGGAAGTGG	+
1	MA0156.3	-3	1.10232e-05	0.00927047	0.00340973	12	GCGGACCGGAAGTGGGGGAGGCGGG	AACCGGAAGTGA	+
1	MA0750.2	-3	1.16318e-05	0.00978236	0.00340973	13	GCGGACCGGAAGTGGGGGAGGCGGG	GCCCGGAAGTGGC	+
1	MA0764.3	-4	1.24426e-05	0.0104642	0.00340973	10	GCGGACCGGAAGTGGGGGAGGCGGG	ACCGGAAGTG	+
1	MA0475.2	-4	1.55386e-05	0.0130679	0.00364984	10	GCGGACCGGAAGTGGGGGAGGCGGG	ACCGGAAGTG	+
1	MA0760.1	-4	3.01341e-05	0.0253428	0.00502758	10	GCGGACCGGAAGTGGGGGAGGCGGG	ACCGGAAGTG	+
1	MA0763.1	-4	3.01341e-05	0.0253428	0.00502758	10	GCGGACCGGAAGTGGGGGAGGCGGG	ACCGGAAGTG	+
1	MA0098.3	-4	3.3635e-05	0.0282871	0.00502758	10	GCGGACCGGAAGTGGGGGAGGCGGG	ACCGGAAGTG	+
1	MA0645.1	-4	3.3635e-05	0.0282871	0.00502758	10	GCGGACCGGAAGTGGGGGAGGCGGG	AGCGGAAGTG	+
1	MA0474.3	-2	4.66855e-05	0.0392625	0.00590553	14	GCGGACCGGAAGTGGGGGAGGCGGG	AAACAGGAAGTGGG	+
1	MA0028.2	-4	4.6692e-05	0.0392679	0.00590553	10	GCGGACCGGAAGTGGGGGAGGCGGG	ACCGGAAGTG	+
1	MA1484.1	-3	7.18645e-05	0.0604381	0.00844008	10	GCGGACCGGAAGTGGGGGAGGCGGG	GACCGGAAGT	+
1	MA0765.3	-4	8.87943e-05	0.074676	0.00973317	10	GCGGACCGGAAGTGGGGGAGGCGGG	ACCGGAAGTG	+
1	MA1981.1	-8	0.000259614	0.218336	0.026679	17	GCGGACCGGAAGTGGGGGAGGCGGG	GAAAGGAAAGGGGCGGGA	+
1	MA1961.1	-12	0.000299551	0.251923	0.028188	12	GCGGACCGGAAGTGGGGGAGGCGGG	GGGGGGCGGGGG	+
1	MA0149.1	-7	0.000315195	0.265079	0.028188	18	GCGGACCGGAAGTGGGGGAGGCGGG	GGAAGGAAGGAAGGAAGG	+
1	MA1653.1	-13	0.00032573	0.273939	0.028188	12	GCGGACCGGAAGTGGGGGAGGCGGG	GGGGGAGGGGGG	-
1	MA1708.1	-3	0.000365652	0.307513	0.0296371	11	GCGGACCGGAAGTGGGGGAGGCGGG	AGGCGGAAGTG	+
1	MA0062.3	-2	0.000378525	0.318339	0.0296371	14	GCGGACCGGAAGTGGGGGAGGCGGG	AAACAGGAAGTGGG	-
1	MA1713.1	1	0.000441933	0.371666	0.0330289	13	GCGGACCGGAAGTGGGGGAGGCGGG	GGGGGAGCGGCGGG	-
1	MA1715.1	-2	0.000523728	0.440455	0.0374402	15	GCGGACCGGAAGTGGGGGAGGCGGG	GTACCAGGAGTGGGG	-
1	MA1122.1	-2	0.000558495	0.469694	0.0382621	11	GCGGACCGGAAGTGGGGGAGGCGGG	GGGCGGGAAGG	+
1	MA0473.3	-2	0.000599295	0.504007	0.0394149	14	GCGGACCGGAAGTGGGGGAGGCGGG	AAACAGGAAGTGGG	+
1	MA0761.2	-2	0.000696138	0.585452	0.0440232	14	GCGGACCGGAAGTGGGGGAGGCGGG	AAACAGGAAGTGAA	+
1	MA0471.2	0	0.000917945	0.771992	0.0559002	13	GCGGACCGGAAGTGGGGGAGGCGGG	GGGGGCGGGAAGG	+
1	MA0522.3	-14	0.000986408	0.829569	0.0564051	11	GCGGACCGGAAGTGGGGGAGGCGGG	GGGCAGGTGCG	-
1	MA1721.1	-7	0.00102915	0.865517	0.0564051	16	GCGGACCGGAAGTGGGGGAGGCGGG	GGCAGCGGCAGCGGCG	+
1	MA1966.1	-4	0.00102915	0.865517	0.0564051	16	GCGGACCGGAAGTGGGGGAGGCGGG	GCCGGAAGCAGGTGGG	+
1	MA0753.2	-11	0.00115207	0.968893	0.06046	13	GCGGACCGGAAGTGGGGGAGGCGGG	GTGGGGGGGGCGG	-
1	MA0528.2	-12	0.00117668	0.989586	0.06046	12	GCGGACCGGAAGTGGGGGAGGCGGG	GGGGGGAGGAGG	+
1	MA1648.1	-14	0.00134928	1.13475	0.067228	11	GCGGACCGGAAGTGGGGGAGGCGGG	CGGCAGGTGCG	-
1	MA0103.3	-14	0.00157354	1.32335	0.0760955	11	GCGGACCGGAAGTGGGGGAGGCGGG	GCGCAGGTGGG	-
1	MA0598.3	-1	0.00170767	1.43615	0.0788767	15	GCGGACCGGAAGTGGGGGAGGCGGG	GAAACAGGAAGTGAG	-
1	MA0814.2	-2	0.00177497	1.49275	0.0788767	14	GCGGACCGGAAGTGGGGGAGGCGGG	GGGCCTGAGGCGGG	+
1	MA0640.2	-3	0.00177497	1.49275	0.0788767	14	GCGGACCGGAAGTGGGGGAGGCGGG	ACCAGGAAGTGGAA	-
1	MA1522.1	-14	0.00229393	1.9292	0.0992561	11	GCGGACCGGAAGTGGGGGAGGCGGG	GGGGAGGGGCG	-
1	MA1933.1	-4	0.00300866	2.53028	0.126145	16	GCGGACCGGAAGTGGGGGAGGCGGG	ACCGGAAGTGGCGTGA	+
1	MA1630.2	-13	0.00306882	2.58088	0.126145	12	GCGGACCGGAAGTGGGGGAGGCGGG	GGGGGAGGGGAG	+
1	MA1652.1	-4	0.00350022	2.94368	0.140369	14	GCGGACCGGAAGTGGGGGAGGCGGG	GGAGGAGGTGAGAA	+
1	MA1723.1	0	0.00363293	3.0553	0.142223	24	GCGGACCGGAAGTGGGGGAGGCGGG	GGTGGGCAGGGAGGAAGCAGAAGG	+
1	MA1971.1	-3	0.00373904	3.14453	0.142972	14	GCGGACCGGAAGTGGGGGAGGCGGG	GCAACGAAACCAGG	+
1	MA1965.1	-13	0.00443006	3.72568	0.165545	10	GCGGACCGGAAGTGGGGGAGGCGGG	GGGGGAGGGG	-
1	MA0762.1	-3	0.00474263	3.98855	0.16952	11	GCGGACCGGAAGTGGGGGAGGCGGG	AACCGGAAATA	+
1	MA1513.1	-13	0.00474263	3.98855	0.16952	11	GCGGACCGGAAGTGGGGGAGGCGGG	GGGGGCGGGGC	-
1	MA1583.1	-2	0.00510132	4.29021	0.177035	13	GCGGACCGGAAGTGGGGGAGGCGGG	ACTGCGGCAATGC	-
1	MA1930.1	11	0.00516821	4.34646	0.177035	24	GCGGACCGGAAGTGGGGGAGGCGGG	TAGCGCCCCCTAGTGGCCAGAAGGGGGAACTGCAG	-
1	MA1936.1	0	0.0058778	4.94323	0.191806	14	GCGGACCGGAAGTGGGGGAGGCGGG	GTAAACAGGAAGTG	+
1	MA0633.2	-15	0.00594938	5.00343	0.191806	10	GCGGACCGGAAGTGGGGGAGGCGGG	CGCAGCTGCG	+
1	MA1941.1	-4	0.00611928	5.14631	0.193489	16	GCGGACCGGAAGTGGGGGAGGCGGG	ACCGGAAACAGGTGGT	+
1	MA1945.1	-4	0.00729226	6.13279	0.226228	15	GCGGACCGGAAGTGGGGGAGGCGGG	GGCGGAAGCAGGTGG	+
1	MA1935.1	0	0.00755476	6.35356	0.230032	14	GCGGACCGGAAGTGGGGGAGGCGGG	GTAAACAGGAAGTG	+
1	MA1711.1	2	0.00958032	8.05704	0.286403	15	GCGGACCGGAAGTGGGGGAGGCGGG	GTGCCGTGGTGAAGCGG	-
1	MA1712.1	-5	0.0108656	9.13801	0.319027	18	GCGGACCGGAAGTGGGGGAGGCGGG	CCCCGGGGCCCGGAGCCT	-
1	MA0048.2	-15	0.0112116	9.42899	0.323411	10	GCGGACCGGAAGTGGGGGAGGCGGG	CGCAGCTGCG	-
1	MA1508.1	-1	0.0117981	9.92216	0.334459	12	GCGGACCGGAAGTGGGGGAGGCGGG	GAAACAGGAAGT	+
# Tomtom (Motif Comparison Tool): Version 5.5.4 compiled on Sep 2 2023 at 01:30:01
# The format of this file is described at https://meme-suite.org/meme/doc/tomtom-output-format.html.
# tomtom -no-ssc -oc . --verbosity 1 -text -min-overlap 5 -mi 1 -dist pearson -evalue -thresh 10.0 /tmp/tmplpns0drn /home2/ayh8/data/JASPAR/JASPAR2022_CORE_vertebrates_non-redundant_pfms_meme.txt
