## Supplementary Info. 4 for "Dissection of core promoter syntax through single nucleotide resolution modeling of transcription initiation": neg_patterns.pattern_32.tomtom.tsv

Query_ID	Target_ID	Optimal_offset	p-value	E-value	q-value	Overlap	Query_consensus	Target_consensus	Orientation
1	MA0527.1	1	4.6401e-07	0.000390233	0.00071443	9	TCTCGCGAG	CTCTCGCGAGATCTG	+
1	MA0749.1	2	0.00259733	2.18435	1	9	TCTCGCGAG	TATGTCGCGATAG	-
1	MA1596.1	7	0.00649179	5.4596	1	9	TCTCGCGAG	GCCTCAGCCTCCCGAG	+
# Tomtom (Motif Comparison Tool): Version 5.5.4 compiled on Sep 2 2023 at 01:30:01
# The format of this file is described at https://meme-suite.org/meme/doc/tomtom-output-format.html.
# tomtom -no-ssc -oc . --verbosity 1 -text -min-overlap 5 -mi 1 -dist pearson -evalue -thresh 10.0 /tmp/tmps5sekmyx /home2/ayh8/data/JASPAR/JASPAR2022_CORE_vertebrates_non-redundant_pfms_meme.txt
