## Supplementary Info. 4 for "Dissection of core promoter syntax through single nucleotide resolution modeling of transcription initiation": neg_patterns.pattern_33.tomtom.tsv

Query_ID	Target_ID	Optimal_offset	p-value	E-value	q-value	Overlap	Query_consensus	Target_consensus	Orientation
1	MA1522.1	-6	4.20759e-05	0.0353859	0.067827	11	CTCCGTCCCCCCCCCCCATTGG	CGCCCCTCCCC	+
1	MA1653.1	-6	0.000118952	0.100039	0.067827	12	CTCCGTCCCCCCCCCCCATTGG	CCCCCCTCCCCC	+
1	MA0753.2	-6	0.000122715	0.103203	0.067827	13	CTCCGTCCCCCCCCCCCATTGG	CCGCCCCCCCCAC	+
1	MA1513.1	-4	0.000388098	0.326391	0.160883	11	CTCCGTCCCCCCCCCCCATTGG	GCCCCGCCCCC	+
1	MA1630.2	-5	0.000632919	0.532285	0.188524	12	CTCCGTCCCCCCCCCCCATTGG	CTCCCCTCCCCC	-
1	MA1961.1	0	0.000682165	0.573701	0.188524	12	CTCCGTCCCCCCCCCCCATTGG	CCCCCGCCCCCC	-
1	MA1713.1	-1	0.000880902	0.740838	0.193865	14	CTCCGTCCCCCCCCCCCATTGG	CCCGCCGCTCCCCC	+
1	MA1965.1	-6	0.000935325	0.786608	0.193865	10	CTCCGTCCCCCCCCCCCATTGG	CCCCTCCCCC	+
1	MA0502.2	-14	0.0011427	0.961013	0.198644	8	CTCCGTCCCCCCCCCCCATTGG	CTCATTGGCCAG	+
1	MA0471.2	-2	0.00119797	1.0075	0.198644	13	CTCCGTCCCCCCCCCCCATTGG	CCTTCCCGCCCCC	-
1	MA1987.1	-6	0.00131923	1.10947	0.198863	16	CTCCGTCCCCCCCCCCCATTGG	CCCTTCCCCCCTTTGGTGCTC	-
1	MA0732.1	-5	0.00149768	1.25955	0.20695	15	CTCCGTCCCCCCCCCCCATTGG	CTACGCCCACGCACT	+
1	MA0516.3	-5	0.00251739	2.11712	0.294066	9	CTCCGTCCCCCCCCCCCATTGG	CCCCGCCCC	-
1	MA0746.2	-3	0.00264689	2.22604	0.294066	13	CTCCGTCCCCCCCCCCCATTGG	GGCCACGCCCACC	+
1	MA1564.1	-4	0.00266017	2.2372	0.294066	12	CTCCGTCCCCCCCCCCCATTGG	GCCACGCCCCCC	+
1	MA0079.5	0	0.00317676	2.67165	0.310283	9	CTCCGTCCCCCCCCCCCATTGG	CCCCGCCCC	-
1	MA0742.2	0	0.00342726	2.88233	0.310283	9	CTCCGTCCCCCCCCCCCATTGG	CCCCGCCCC	-
1	MA1511.2	0	0.00342726	2.88233	0.310283	9	CTCCGTCCCCCCCCCCCATTGG	CCCCGCCCC	-
1	MA1723.1	4	0.00355536	2.99006	0.310283	20	CTCCGTCCCCCCCCCCCATTGG	CCTTCTGCTTCCTCCCTGCCCACC	-
1	MA0733.1	-5	0.00418117	3.51636	0.337851	16	CTCCGTCCCCCCCCCCCATTGG	TTACGCCCACGCATTT	+
1	MA0685.2	0	0.00427875	3.59843	0.337851	9	CTCCGTCCCCCCCCCCCATTGG	CCCCGCCCC	-
1	MA1578.1	-11	0.0045967	3.86582	0.346458	10	CTCCGTCCCCCCCCCCCATTGG	CCCCCCACTT	+
1	MA0528.2	-3	0.00481755	4.05156	0.347317	12	CTCCGTCCCCCCCCCCCATTGG	CCTCCTCCCCCC	-
1	MA0740.2	0	0.00530821	4.4642	0.366745	9	CTCCGTCCCCCCCCCCCATTGG	CCCCGCCCC	-
1	MA1981.1	-3	0.00557882	4.69179	0.370024	18	CTCCGTCCCCCCCCCCCATTGG	TCCCGCCCCTTTCCTTTC	-
1	MA0039.4	-3	0.00621562	5.22733	0.381722	12	CTCCGTCCCCCCCCCCCATTGG	CGCCCCACCCCC	+
1	MA1102.2	-7	0.00621562	5.22733	0.381722	12	CTCCGTCCCCCCCCCCCATTGG	GCGCCCCCTGCT	-
1	MA1648.1	-6	0.00648647	5.45512	0.384129	11	CTCCGTCCCCCCCCCCCATTGG	CGCACCTGCCG	+
1	MA1627.1	-5	0.007047	5.92653	0.394451	14	CTCCGTCCCCCCCCCCCATTGG	CCCCTCCCCCACAC	+
1	MA0697.2	-9	0.00713654	6.00183	0.394451	13	CTCCGTCCCCCCCCCCCATTGG	GCCTCCTGCTGTG	-
1	MA1731.1	-5	0.00797685	6.70853	0.426675	17	CTCCGTCCCCCCCCCCCATTGG	TCGCTTACCCTCTCTGGG	+
1	MA0060.3	-13	0.00903023	7.59443	0.466101	9	CTCCGTCCCCCCCCCCCATTGG	TCTGATTGGTT	-
1	MA0724.1	-13	0.00927612	7.80122	0.466101	9	CTCCGTCCCCCCCCCCCATTGG	ACCGATTAG	+
1	MA0522.3	-6	0.00963744	8.10509	0.470013	11	CTCCGTCCCCCCCCCCCATTGG	CGCACCTGCCC	+
1	MA0163.1	-13	0.0104281	8.77005	0.481932	9	CTCCGTCCCCCCCCCCCATTGG	CCCCCTTGGGCCCC	-
1	MA1959.1	0	0.0106217	8.93288	0.481932	9	CTCCGTCCCCCCCCCCCATTGG	CCCCGCCCC	-
1	MA1600.1	-4	0.0107538	9.04391	0.481932	18	CTCCGTCCCCCCCCCCCATTGG	ATACAGTCCACCCCTTTA	+
1	MA1976.1	-2	0.0114416	9.62237	0.496346	20	CTCCGTCCCCCCCCCCCATTGG	CCCTCGCACAGGCCCCCGGGCCCCCCT	-
1	MA1644.1	-13	0.0116849	9.82701	0.496346	9	CTCCGTCCCCCCCCCCCATTGG	TCTGATTGGCT	-
# Tomtom (Motif Comparison Tool): Version 5.5.4 compiled on Sep 2 2023 at 01:30:01
# The format of this file is described at https://meme-suite.org/meme/doc/tomtom-output-format.html.
# tomtom -no-ssc -oc . --verbosity 1 -text -min-overlap 5 -mi 1 -dist pearson -evalue -thresh 10.0 /tmp/tmp66z8atwv /home2/ayh8/data/JASPAR/JASPAR2022_CORE_vertebrates_non-redundant_pfms_meme.txt
