## Supplementary Info. 4 for "Dissection of core promoter syntax through single nucleotide resolution modeling of transcription initiation": neg_patterns.pattern_34.tomtom.tsv

Query_ID	Target_ID	Optimal_offset	p-value	E-value	q-value	Overlap	Query_consensus	Target_consensus	Orientation
1	MA0598.3	-9	0.000194026	0.163176	0.136356	15	GCCTGGGGCGGAAGTTCCTGGGTCC	CTCACTTCCTGTTTC	+
1	MA0473.3	-9	0.000293969	0.247228	0.136356	14	GCCTGGGGCGGAAGTTCCTGGGTCC	CCCACTTCCTGTTT	-
1	MA1508.1	-12	0.000333041	0.280088	0.136356	12	GCCTGGGGCGGAAGTTCCTGGGTCC	ACTTCCTGTTTC	-
1	MA1623.1	-12	0.000420298	0.35347	0.136356	13	GCCTGGGGCGGAAGTTCCTGGGTCC	AGTTTCTGTTTCT	-
1	MA1976.1	-2	0.000493943	0.415406	0.136356	23	GCCTGGGGCGGAAGTTCCTGGGTCC	CCCTCGCACAGGCCCCCGGGCCCCCCT	-
1	MA0107.1	-9	0.000496706	0.41773	0.136356	10	GCCTGGGGCGGAAGTTCCTGGGTCC	GGAAATTCCC	-
1	MA1966.1	-6	0.000733222	0.61664	0.172529	16	GCCTGGGGCGGAAGTTCCTGGGTCC	GCCGGAAGCAGGTGGG	+
1	MA1992.1	-8	0.000992244	0.834477	0.204293	15	GCCTGGGGCGGAAGTTCCTGGGTCC	CCCCACTTCCTGTCT	-
1	MA0750.2	-5	0.00127343	1.07095	0.219891	13	GCCTGGGGCGGAAGTTCCTGGGTCC	GCCCGGAAGTGGC	+
1	MA0474.3	-9	0.001335	1.12274	0.219891	14	GCCTGGGGCGGAAGTTCCTGGGTCC	CCCACTTCCTGTTT	-
1	MA1946.1	-12	0.00168601	1.41794	0.236858	13	GCCTGGGGCGGAAGTTCCTGGGTCC	ACTTCCTGTTTAC	-
1	MA1953.1	-11	0.00174887	1.4708	0.236858	14	GCCTGGGGCGGAAGTTCCTGGGTCC	TACTTCCTGTTTAC	-
1	MA1956.1	-11	0.00186942	1.57218	0.236858	14	GCCTGGGGCGGAAGTTCCTGGGTCC	CACTTCCTGTTTAC	-
1	MA0007.3	-8	0.0025957	2.18298	0.293464	17	GCCTGGGGCGGAAGTTCCTGGGTCC	GGGTACACCGTGTTCCC	-
1	MA1945.1	-6	0.00278816	2.34484	0.293464	15	GCCTGGGGCGGAAGTTCCTGGGTCC	GGCGGAAGCAGGTGG	+
1	MA0830.2	-7	0.00290385	2.44214	0.293464	13	GCCTGGGGCGGAAGTTCCTGGGTCC	GGGGCAGGTGCCG	-
1	MA1934.1	-6	0.00309617	2.60388	0.293464	16	GCCTGGGGCGGAAGTTCCTGGGTCC	ACCGGAAACACCTGGT	+
1	MA1589.1	-3	0.00340792	2.86606	0.293464	21	GCCTGGGGCGGAAGTTCCTGGGTCC	TAGGAGTGGAATTGCTGGGTC	+
1	MA1939.1	-6	0.00388588	3.26802	0.293464	17	GCCTGGGGCGGAAGTTCCTGGGTCC	GCCGGAAATCACGTGAT	+
1	MA0645.1	-6	0.00398128	3.34825	0.293464	10	GCCTGGGGCGGAAGTTCCTGGGTCC	AGCGGAAGTG	+
1	MA1631.1	-7	0.00403233	3.39119	0.293464	13	GCCTGGGGCGGAAGTTCCTGGGTCC	GGGGCAGGTGCTG	-
1	MA1950.1	-11	0.00405499	3.41025	0.293464	14	GCCTGGGGCGGAAGTTCCTGGGTCC	CACTTCCTGTTTAC	-
1	MA1947.1	-12	0.00430155	3.61761	0.293464	13	GCCTGGGGCGGAAGTTCCTGGGTCC	ACTTCCTGTTTAC	-
1	MA0641.1	-11	0.00450223	3.78637	0.293464	12	GCCTGGGGCGGAAGTTCCTGGGTCC	CACTTCCGGGTT	-
1	MA0062.3	-9	0.00459299	3.8627	0.293464	14	GCCTGGGGCGGAAGTTCCTGGGTCC	CCCACTTCCTGTTT	+
1	MA1483.2	-11	0.00481403	4.0486	0.293464	12	GCCTGGGGCGGAAGTTCCTGGGTCC	TACTTCCGGGTT	-
1	MA1484.1	-5	0.0049887	4.1955	0.293464	10	GCCTGGGGCGGAAGTTCCTGGGTCC	GACCGGAAGT	+
1	MA1941.1	-6	0.00523375	4.40158	0.297263	16	GCCTGGGGCGGAAGTTCCTGGGTCC	ACCGGAAACAGGTGGT	+
1	MA0761.2	-9	0.00662503	5.57165	0.363741	14	GCCTGGGGCGGAAGTTCCTGGGTCC	TTCACTTCCTGTTT	-
1	MA1952.1	-11	0.00703459	5.91609	0.373768	14	GCCTGGGGCGGAAGTTCCTGGGTCC	TACTTCCTGTTTAT	-
1	MA1942.1	-11	0.00726595	6.11066	0.373997	14	GCCTGGGGCGGAAGTTCCTGGGTCC	CACTTCCTGTTTACG	-
1	MA1708.1	-5	0.0084537	7.10956	0.394593	11	GCCTGGGGCGGAAGTTCCTGGGTCC	AGGCGGAAGTG	+
1	MA1569.1	1	0.0084537	7.10956	0.394593	10	GCCTGGGGCGGAAGTTCCTGGGTCC	CGCCTCAGGCG	+
1	MA1955.1	-11	0.00891529	7.49776	0.394593	14	GCCTGGGGCGGAAGTTCCTGGGTCC	CACTTCCTGTTTAC	-
1	MA0815.1	1	0.00910348	7.65603	0.394593	12	GCCTGGGGCGGAAGTTCCTGGGTCC	TGCCCTCAGGGCA	-
1	MA0872.1	1	0.00910348	7.65603	0.394593	12	GCCTGGGGCGGAAGTTCCTGGGTCC	TGCCCTCAGGGCA	-
1	MA0640.2	-8	0.00945225	7.94934	0.398186	14	GCCTGGGGCGGAAGTTCCTGGGTCC	TTCCACTTCCTGGT	+
1	MA0101.1	-9	0.0102557	8.62502	0.412008	10	GCCTGGGGCGGAAGTTCCTGGGTCC	GGAAATCCCC	-
1	MA1954.1	-11	0.011245	9.45707	0.420953	14	GCCTGGGGCGGAAGTTCCTGGGTCC	CACTTCCTGTTGAT	-
# Tomtom (Motif Comparison Tool): Version 5.5.4 compiled on Sep 2 2023 at 01:30:01
# The format of this file is described at https://meme-suite.org/meme/doc/tomtom-output-format.html.
# tomtom -no-ssc -oc . --verbosity 1 -text -min-overlap 5 -mi 1 -dist pearson -evalue -thresh 10.0 /tmp/tmpebgz3ybe /home2/ayh8/data/JASPAR/JASPAR2022_CORE_vertebrates_non-redundant_pfms_meme.txt
