## Supplementary Info. 4 for "Dissection of core promoter syntax through single nucleotide resolution modeling of transcription initiation": neg_patterns.pattern_35.tomtom.tsv

Query_ID	Target_ID	Optimal_offset	p-value	E-value	q-value	Overlap	Query_consensus	Target_consensus	Orientation
1	MA0748.2	-12	2.77573e-05	0.0233439	0.0464203	11	CCCCTCCCCTCGGGTCGCCATGGCA	CGCCGCCATCT	-
1	MA0510.2	-12	0.00121052	1.01805	0.311381	13	CCCCTCCCCTCGGGTCGCCATGGCA	CGTTGCCATGGCAACG	-
1	MA0509.3	-12	0.00128831	1.08347	0.311381	13	CCCCTCCCCTCGGGTCGCCATGGCA	CGTTGCCATGGCAACG	+
1	MA0798.3	-12	0.00128831	1.08347	0.311381	13	CCCCTCCCCTCGGGTCGCCATGGCA	CGTTGCCATGGCAACG	-
1	MA1965.1	0	0.00136013	1.14387	0.311381	10	CCCCTCCCCTCGGGTCGCCATGGCA	CCCCTCCCCC	+
1	MA0600.2	-12	0.00145807	1.22624	0.311381	13	CCCCTCCCCTCGGGTCGCCATGGCA	CGTTGCCATGGCAACG	+
1	MA1615.1	-6	0.0018267	1.53626	0.311381	13	CCCCTCCCCTCGGGTCGCCATGGCA	CCCTGGGGCCAGG	+
1	MA1522.1	2	0.00260013	2.18671	0.349014	9	CCCCTCCCCTCGGGTCGCCATGGCA	CGCCCCTCCCC	+
1	MA0814.2	-3	0.00271304	2.28167	0.349014	14	CCCCTCCCCTCGGGTCGCCATGGCA	CCCGCCTCAGGCCC	-
1	MA0163.1	-4	0.00307963	2.58997	0.367875	14	CCCCTCCCCTCGGGTCGCCATGGCA	CCCCCTTGGGCCCC	-
1	MA1597.1	-7	0.00358626	3.01604	0.371628	17	CCCCTCCCCTCGGGTCGCCATGGCA	CCCAGGGAAGCCATTTC	+
1	MA0139.1	-1	0.00365704	3.07557	0.371628	19	CCCCTCCCCTCGGGTCGCCATGGCA	TAGCGCCCCCTGGTGGCCA	-
1	MA1653.1	1	0.00377769	3.17704	0.371628	11	CCCCTCCCCTCGGGTCGCCATGGCA	CCCCCCTCCCCC	+
1	MA1710.1	-1	0.00432865	3.6404	0.402171	12	CCCCTCCCCTCGGGTCGCCATGGCA	CCCTTGCCTCTC	-
1	MA0738.1	-12	0.00644164	5.41742	0.539671	9	CCCCTCCCCTCGGGTCGCCATGGCA	GGTGGGCAT	-
1	MA1961.1	0	0.00645399	5.42781	0.539671	12	CCCCTCCCCTCGGGTCGCCATGGCA	CCCCCGCCCCCC	-
1	MA0528.2	1	0.00688938	5.79397	0.548644	11	CCCCTCCCCTCGGGTCGCCATGGCA	CCTCCTCCCCCC	-
1	MA1711.1	-9	0.00853603	7.1788	0.596237	16	CCCCTCCCCTCGGGTCGCCATGGCA	CCGCTTCACCACGGCAC	+
1	MA1930.1	5	0.00884741	7.44067	0.596237	25	CCCCTCCCCTCGGGTCGCCATGGCA	CTGCAGTTCCCCCTTCTGGCCACTAGGGGGCGCTA	+
1	MA0039.4	1	0.0089131	7.49591	0.596237	11	CCCCTCCCCTCGGGTCGCCATGGCA	CGCCCCACCCCC	+
1	MA1630.2	1	0.0089131	7.49591	0.596237	11	CCCCTCCCCTCGGGTCGCCATGGCA	CTCCCCTCCCCC	-
1	MA1651.1	-8	0.0110842	9.32182	0.639902	17	CCCCTCCCCTCGGGTCGCCATGGCA	CGGAGGCAGCCATTTTGGAAC	-
1	MA0079.5	0	0.0110964	9.33205	0.639902	9	CCCCTCCCCTCGGGTCGCCATGGCA	CCCCGCCCC	-
1	MA0516.3	-2	0.0110964	9.33205	0.639902	9	CCCCTCCCCTCGGGTCGCCATGGCA	CCCCGCCCC	-
1	MA0685.2	0	0.0110964	9.33205	0.639902	9	CCCCTCCCCTCGGGTCGCCATGGCA	CCCCGCCCC	-
# Tomtom (Motif Comparison Tool): Version 5.5.4 compiled on Sep 2 2023 at 01:30:01
# The format of this file is described at https://meme-suite.org/meme/doc/tomtom-output-format.html.
# tomtom -no-ssc -oc . --verbosity 1 -text -min-overlap 5 -mi 1 -dist pearson -evalue -thresh 10.0 /tmp/tmpt5u7citc /home2/ayh8/data/JASPAR/JASPAR2022_CORE_vertebrates_non-redundant_pfms_meme.txt
