## Supplementary Info. 4 for "Dissection of core promoter syntax through single nucleotide resolution modeling of transcription initiation": neg_patterns.pattern_36.tomtom.tsv

Query_ID	Target_ID	Optimal_offset	p-value	E-value	q-value	Overlap	Query_consensus	Target_consensus	Orientation
1	MA1474.1	-5	0.000134348	0.112987	0.223594	12	CCATGCGCCGCGTCAGGCGCCCCCCGGTG	TGCCACGTCACC	+
1	MA0814.2	-6	0.00031967	0.268842	0.266011	14	CCATGCGCCGCGTCAGGCGCCCCCCGGTG	CCCGCCTCAGGCCC	-
1	MA1711.1	1	0.000525983	0.442352	0.291795	16	CCATGCGCCGCGTCAGGCGCCCCCCGGTG	CCGCTTCACCACGGCAC	+
1	MA1464.1	-11	0.00092423	0.777277	0.326253	10	CCATGCGCCGCGTCAGGCGCCCCCCGGTG	GTCACGTGCC	+
1	MA1933.1	-12	0.000980158	0.824313	0.326253	16	CCATGCGCCGCGTCAGGCGCCCCCCGGTG	TCACGCCACTTCCGGT	-
1	MA0632.2	-12	0.00175268	1.47401	0.426133	10	CCATGCGCCGCGTCAGGCGCCCCCCGGTG	TCACGCGCAC	+
1	MA0741.1	-11	0.00199375	1.67674	0.426133	11	CCATGCGCCGCGTCAGGCGCCCCCCGGTG	GCCACGCCCCC	+
1	MA0636.1	-11	0.00204837	1.72268	0.426133	10	CCATGCGCCGCGTCAGGCGCCCCCCGGTG	GTCACGTGAC	-
1	MA0746.2	-10	0.00279842	2.35347	0.489476	13	CCATGCGCCGCGTCAGGCGCCCCCCGGTG	GGCCACGCCCACC	+
1	MA0608.1	-6	0.00307285	2.58427	0.489476	9	CCATGCGCCGCGTCAGGCGCCCCCCGGTG	GCCACGTGT	+
1	MA1512.1	-11	0.00407458	3.42673	0.556977	11	CCATGCGCCGCGTCAGGCGCCCCCCGGTG	GCCACGCCCAC	+
1	MA0147.3	-10	0.00441638	3.71418	0.556977	12	CCATGCGCCGCGTCAGGCGCCCCCCGGTG	GGCCACGTGCCC	+
1	MA0831.3	-11	0.00501996	4.22179	0.556977	10	CCATGCGCCGCGTCAGGCGCCCCCCGGTG	GTCACGTGAC	+
1	MA1564.1	-11	0.00613387	5.15858	0.608194	12	CCATGCGCCGCGTCAGGCGCCCCCCGGTG	GCCACGCCCCCC	+
1	MA0464.2	-11	0.00713944	6.00427	0.608194	10	CCATGCGCCGCGTCAGGCGCCCCCCGGTG	ATCACGTGAC	+
1	MA1099.2	-11	0.00764963	6.43334	0.608194	10	CCATGCGCCGCGTCAGGCGCCCCCCGGTG	GCCACGTGCC	-
1	MA0839.1	-4	0.00777447	6.53833	0.608194	14	CCATGCGCCGCGTCAGGCGCCCCCCGGTG	ATGCCACGTCATCA	+
1	MA0073.1	-5	0.00821304	6.90716	0.608194	20	CCATGCGCCGCGTCAGGCGCCCCCCGGTG	CCCCAAACCACCCCCCCCCC	+
1	MA0844.1	-3	0.00874209	7.35209	0.608194	14	CCATGCGCCGCGTCAGGCGCCCCCCGGTG	AATGCCACGTCATC	+
1	MA0616.2	-11	0.00877052	7.376	0.608194	10	CCATGCGCCGCGTCAGGCGCCCCCCGGTG	GGCACGTGCC	+
1	MA1513.1	-11	0.00976186	8.20972	0.618896	11	CCATGCGCCGCGTCAGGCGCCCCCCGGTG	GCCCCGCCCCC	+
1	MA0830.2	-10	0.0099363	8.35643	0.618896	13	CCATGCGCCGCGTCAGGCGCCCCCCGGTG	CGGCACCTGCCCC	+
1	MA1466.1	-4	0.0104015	8.74763	0.618896	14	CCATGCGCCGCGTCAGGCGCCCCCCGGTG	CTGCCACGTCATCA	-
1	MA0812.1	-8	0.0104123	8.75677	0.618896	11	CCATGCGCCGCGTCAGGCGCCCCCCGGTG	AGCCTCAGGCA	+
1	MA1107.2	-7	0.0108946	9.1624	0.625234	16	CCATGCGCCGCGTCAGGCGCCCCCCGGTG	CAGCCACACCCACCCC	+
1	MA0692.1	-6	0.0114733	9.64908	0.636498	10	CCATGCGCCGCGTCAGGCGCCCCCCGGTG	ATCACGTGAC	+
# Tomtom (Motif Comparison Tool): Version 5.5.4 compiled on Sep 2 2023 at 01:30:01
# The format of this file is described at https://meme-suite.org/meme/doc/tomtom-output-format.html.
# tomtom -no-ssc -oc . --verbosity 1 -text -min-overlap 5 -mi 1 -dist pearson -evalue -thresh 10.0 /tmp/tmp0mw2gbwm /home2/ayh8/data/JASPAR/JASPAR2022_CORE_vertebrates_non-redundant_pfms_meme.txt
