## Supplementary Info. 4 for "Dissection of core promoter syntax through single nucleotide resolution modeling of transcription initiation": neg_patterns.pattern_37.tomtom.tsv

Query_ID	Target_ID	Optimal_offset	p-value	E-value	q-value	Overlap	Query_consensus	Target_consensus	Orientation
1	MA0604.1	-8	0.000604919	0.508736	0.717491	8	GAAAACCCTGCGTCAGGGGATGATAGAAAC	TACGTCAT	-
1	MA0003.4	-6	0.000909856	0.765189	0.717491	14	GAAAACCCTGCGTCAGGGGATGATAGAAAC	ATTGCCTCAGGCCA	+
1	MA1143.1	-6	0.00127971	1.07624	0.717491	10	GAAAACCCTGCGTCAGGGGATGATAGAAAC	GTTACGTCAT	-
1	MA0692.1	-11	0.00295507	2.48521	0.83027	10	GAAAACCCTGCGTCAGGGGATGATAGAAAC	GTCACGTGAT	-
1	MA1933.1	-4	0.00414516	3.48608	0.83027	16	GAAAACCCTGCGTCAGGGGATGATAGAAAC	ACCGGAAGTGGCGTGA	+
1	MA1129.1	-6	0.00474811	3.99316	0.83027	10	GAAAACCCTGCGTCAGGGGATGATAGAAAC	ATGACGTCAT	+
1	MA1616.1	2	0.0048857	4.10887	0.83027	13	GAAAACCCTGCGTCAGGGGATGATAGAAAC	AGGAAAACCTGGAGC	+
1	MA1136.1	-6	0.00512924	4.31369	0.83027	10	GAAAACCCTGCGTCAGGGGATGATAGAAAC	ATGACGTCAT	+
1	MA0663.1	-11	0.00644657	5.42157	0.83027	10	GAAAACCCTGCGTCAGGGGATGATAGAAAC	ATCACGTGAT	+
1	MA0664.1	-11	0.00694998	5.84494	0.83027	10	GAAAACCCTGCGTCAGGGGATGATAGAAAC	ATCACGTGAT	+
1	MA1936.1	0	0.00736222	6.19163	0.83027	14	GAAAACCCTGCGTCAGGGGATGATAGAAAC	GTAAACAGGAAGTG	+
1	MA0464.2	-11	0.00748895	6.29821	0.83027	10	GAAAACCCTGCGTCAGGGGATGATAGAAAC	GTCACGTGAT	-
1	MA1101.2	-2	0.00857043	7.20773	0.83027	19	GAAAACCCTGCGTCAGGGGATGATAGAAAC	AAATGATGAGTCATGCTTT	-
1	MA0862.1	-7	0.00897569	7.54855	0.83027	8	GAAAACCCTGCGTCAGGGGATGATAGAAAC	TTACGTAA	+
1	MA0159.1	-9	0.0107293	9.02338	0.83027	17	GAAAACCCTGCGTCAGGGGATGATAGAAAC	AGGTCACGGAGAGGTCA	+
1	MA1630.2	-14	0.0109551	9.2132	0.83027	12	GAAAACCCTGCGTCAGGGGATGATAGAAAC	GGGGGAGGGGAG	+
1	MA1955.1	0	0.0112694	9.4776	0.83027	14	GAAAACCCTGCGTCAGGGGATGATAGAAAC	GTAAACAGGAAGTG	+
1	MA1946.1	0	0.0113607	9.55434	0.83027	13	GAAAACCCTGCGTCAGGGGATGATAGAAAC	GTAAACAGGAAGT	+
1	MA0156.3	-3	0.0116825	9.825	0.83027	12	GAAAACCCTGCGTCAGGGGATGATAGAAAC	AACCGGAAGTGA	+
# Tomtom (Motif Comparison Tool): Version 5.5.4 compiled on Sep 2 2023 at 01:30:01
# The format of this file is described at https://meme-suite.org/meme/doc/tomtom-output-format.html.
# tomtom -no-ssc -oc . --verbosity 1 -text -min-overlap 5 -mi 1 -dist pearson -evalue -thresh 10.0 /tmp/tmpj2sehg5w /home2/ayh8/data/JASPAR/JASPAR2022_CORE_vertebrates_non-redundant_pfms_meme.txt
