## Supplementary Info. 4 for "Dissection of core promoter syntax through single nucleotide resolution modeling of transcription initiation": neg_patterns.pattern_38.tomtom.tsv

Query_ID	Target_ID	Optimal_offset	p-value	E-value	q-value	Overlap	Query_consensus	Target_consensus	Orientation
1	MA0060.3	1	0.000640075	0.538303	0.462007	10	CTGATTGGTGTATTTA	TCTGATTGGTT	-
1	MA0507.2	0	0.000976186	0.820973	0.462007	14	CTGATTGGTGTATTTA	CTAATTTGCATATT	-
1	MA1644.1	1	0.00124249	1.04493	0.462007	10	CTGATTGGTGTATTTA	TCTGATTGGCT	-
1	MA0070.1	1	0.00139875	1.17635	0.462007	11	CTGATTGGTGTATTTA	TTTGATTGATGG	-
1	MA0890.1	1	0.00208708	1.75524	0.462007	9	CTGATTGGTGTATTTA	GCTAATTGGT	-
1	MA1487.2	-4	0.00211996	1.78288	0.462007	12	CTGATTGGTGTATTTA	TTTGTTTATTTAGG	-
1	MA0125.1	-1	0.00212474	1.78691	0.462007	8	CTGATTGGTGTATTTA	TAATTGGT	+
1	MA0889.1	1	0.00258135	2.17091	0.462007	9	CTGATTGGTGTATTTA	GCTAATTAGT	-
1	MA0699.1	1	0.00296523	2.49375	0.462007	9	CTGATTGGTGTATTTA	GCTAATTGGC	-
1	MA0724.1	0	0.00325081	2.73393	0.462007	9	CTGATTGGTGTATTTA	CTAATCGGT	-
1	MA0027.2	0	0.00332042	2.79247	0.462007	8	CTGATTGGTGTATTTA	CTAATTAG	-
1	MA0709.1	0	0.00332042	2.79247	0.462007	8	CTGATTGGTGTATTTA	TTAATTGG	-
1	MA0666.2	0	0.00464272	3.90453	0.480415	8	CTGATTGGTGTATTTA	TTAATTGG	-
1	MA0654.1	0	0.00495658	4.16848	0.480415	8	CTGATTGGTGTATTTA	TTAATTAG	-
1	MA0705.1	0	0.00495658	4.16848	0.480415	8	CTGATTGGTGTATTTA	CTAATTAG	-
1	MA0708.2	0	0.00495658	4.16848	0.480415	8	CTGATTGGTGTATTTA	TTAATTGG	-
1	MA0720.1	0	0.00495658	4.16848	0.480415	8	CTGATTGGTGTATTTA	TTAATTAG	-
1	MA0784.2	2	0.005896	4.95854	0.480415	14	CTGATTGGTGTATTTA	AGCTAATTTGCATAAT	+
1	MA0642.2	-1	0.00604225	5.08153	0.480415	8	CTGATTGGTGTATTTA	TAATTGGG	-
1	MA1577.1	0	0.00604225	5.08153	0.480415	8	CTGATTGGTGTATTTA	CTAATTAG	-
1	MA0717.1	0	0.00646489	5.43698	0.486924	8	CTGATTGGTGTATTTA	TTAATTGG	-
1	MA0894.1	1	0.00670735	5.64088	0.486924	9	CTGATTGGTGTATTTA	GCTAATTGGC	+
1	MA0630.1	0	0.00798256	6.71333	0.555352	8	CTGATTGGTGTATTTA	TTAATTGG	+
1	MA0644.2	0	0.00922329	7.75679	0.56299	8	CTGATTGGTGTATTTA	CTAATTAG	-
1	MA0658.1	1	0.00931196	7.83136	0.56299	9	CTGATTGGTGTATTTA	GCTAATTAGT	-
1	MA0846.1	-4	0.00953097	8.01554	0.56299	12	CTGATTGGTGTATTTA	TTTGTTTACTTA	-
1	MA0701.2	0	0.00991893	8.34182	0.56299	8	CTGATTGGTGTATTTA	TTAATTAG	-
1	MA0875.1	0	0.00991893	8.34182	0.56299	8	CTGATTGGTGTATTTA	CTAATTGC	-
1	MA0610.1	-3	0.0101154	8.50708	0.56299	11	CTGATTGGTGTATTTA	ATTGATACATT	-
1	MA0718.1	1	0.0105892	8.90555	0.570349	9	CTGATTGGTGTATTTA	GTTAATTGGC	-
# Tomtom (Motif Comparison Tool): Version 5.5.4 compiled on Sep 2 2023 at 01:30:01
# The format of this file is described at https://meme-suite.org/meme/doc/tomtom-output-format.html.
# tomtom -no-ssc -oc . --verbosity 1 -text -min-overlap 5 -mi 1 -dist pearson -evalue -thresh 10.0 /tmp/tmp1k0hgrku /home2/ayh8/data/JASPAR/JASPAR2022_CORE_vertebrates_non-redundant_pfms_meme.txt
