## Supplementary Info. 4 for "Dissection of core promoter syntax through single nucleotide resolution modeling of transcription initiation": neg_patterns.pattern_39.tomtom.tsv

Query_ID	Target_ID	Optimal_offset	p-value	E-value	q-value	Overlap	Query_consensus	Target_consensus	Orientation
1	MA0464.2	-2	0.000845438	0.711013	0.41311	10	CCGGAACGTCATGCTTCAGCGAGCCG	GTCACGTGAT	-
1	MA0067.2	-5	0.00103052	0.866668	0.41311	17	CCGGAACGTCATGCTTCAGCGAGCCG	TCGTCACGCTTCACTGA	-
1	MA0692.1	-2	0.00159887	1.34465	0.41311	10	CCGGAACGTCATGCTTCAGCGAGCCG	GTCACGTGAT	-
1	MA0636.1	-2	0.00172766	1.45296	0.41311	10	CCGGAACGTCATGCTTCAGCGAGCCG	GTCACGTGAC	-
1	MA1596.1	-5	0.00174498	1.46753	0.41311	16	CCGGAACGTCATGCTTCAGCGAGCCG	GCCTCAGCCTCCCGAG	+
1	MA0812.1	-4	0.00205601	1.72911	0.41311	11	CCGGAACGTCATGCTTCAGCGAGCCG	AGCCTCAGGCA	+
1	MA0014.3	-4	0.00236098	1.98558	0.41311	12	CCGGAACGTCATGCTTCAGCGAGCCG	GGGGTCACGCTC	-
1	MA0831.3	-2	0.00252944	2.12726	0.41311	10	CCGGAACGTCATGCTTCAGCGAGCCG	GTCACGTGAC	+
1	MA1464.1	-2	0.00272646	2.29295	0.41311	10	CCGGAACGTCATGCTTCAGCGAGCCG	GGCACGTGAC	-
1	MA0604.1	-4	0.0029607	2.48995	0.41311	8	CCGGAACGTCATGCTTCAGCGAGCCG	TACGTCAT	-
1	MA0781.1	-6	0.00324074	2.72546	0.4174	17	CCGGAACGTCATGCTTCAGCGAGCCG	CGTCACGCATGACTGCA	+
1	MA1938.1	-11	0.00363674	3.0585	0.434947	15	CCGGAACGTCATGCTTCAGCGAGCCG	TACTTCCGGCAGCTGCT	-
1	MA0663.1	-2	0.00455383	3.82977	0.477865	10	CCGGAACGTCATGCTTCAGCGAGCCG	ATCACGTGAT	+
1	MA0779.1	-6	0.00456639	3.84034	0.477865	17	CCGGAACGTCATGCTTCAGCGAGCCG	CGTCACGCATGACTGCA	+
1	MA1143.1	-2	0.00604343	5.08252	0.595232	10	CCGGAACGTCATGCTTCAGCGAGCCG	GTTACGTCAT	-
1	MA1470.1	3	0.00673947	5.6679	0.622479	17	CCGGAACGTCATGCTTCAGCGAGCCG	AAAGCATGACGTCATGATTT	+
1	MA0598.3	-2	0.00708578	5.95914	0.622479	15	CCGGAACGTCATGCTTCAGCGAGCCG	CTCACTTCCTGTTTC	+
1	MA0664.1	-2	0.00743537	6.25315	0.622479	10	CCGGAACGTCATGCTTCAGCGAGCCG	ATCACGTGAT	+
1	MA1508.1	-5	0.00929145	7.81411	0.740826	12	CCGGAACGTCATGCTTCAGCGAGCCG	ACTTCCTGTTTC	-
1	MA1966.1	-5	0.0112682	9.47652	0.786119	16	CCGGAACGTCATGCTTCAGCGAGCCG	CCCACCTGCTTCCGGC	-
# Tomtom (Motif Comparison Tool): Version 5.5.4 compiled on Sep 2 2023 at 01:30:01
# The format of this file is described at https://meme-suite.org/meme/doc/tomtom-output-format.html.
# tomtom -no-ssc -oc . --verbosity 1 -text -min-overlap 5 -mi 1 -dist pearson -evalue -thresh 10.0 /tmp/tmpjsoaqz7s /home2/ayh8/data/JASPAR/JASPAR2022_CORE_vertebrates_non-redundant_pfms_meme.txt
