## Supplementary Info. 4 for "Dissection of core promoter syntax through single nucleotide resolution modeling of transcription initiation": neg_patterns.pattern_40.tomtom.tsv

Query_ID	Target_ID	Optimal_offset	p-value	E-value	q-value	Overlap	Query_consensus	Target_consensus	Orientation
1	MA0687.1	2	0.00145838	1.2265	1	7	AACGCGG	AAAAAGAGGAAGTA	+
1	MA1982.1	5	0.00723893	6.08794	1	7	AACGCGG	GGGCTAGAGCGGCCC	+
1	MA0081.2	1	0.00730821	6.1462	1	7	AACGCGG	AAAAGAGGAAGTGAAA	-
1	MA0080.6	2	0.00802559	6.74952	1	7	AACGCGG	AAAAAGAGGAAGTGGAA	+
1	MA1483.2	0	0.00861288	7.24343	1	7	AACGCGG	AACCCGGAAGTA	+
1	MA1549.1	2	0.01001	8.41843	1	7	AACGCGG	ATAATGAGGT	+
1	MA0108.2	5	0.0105204	8.84766	1	7	AACGCGG	GTATAAAAGGCGGGG	+
# Tomtom (Motif Comparison Tool): Version 5.5.4 compiled on Sep 2 2023 at 01:30:01
# The format of this file is described at https://meme-suite.org/meme/doc/tomtom-output-format.html.
# tomtom -no-ssc -oc . --verbosity 1 -text -min-overlap 5 -mi 1 -dist pearson -evalue -thresh 10.0 /tmp/tmpwhi9jzls /home2/ayh8/data/JASPAR/JASPAR2022_CORE_vertebrates_non-redundant_pfms_meme.txt
