## Supplementary Info. 4 for "Dissection of core promoter syntax through single nucleotide resolution modeling of transcription initiation": pos_patterns.pattern_0.tomtom.tsv

Query_ID	Target_ID	Optimal_offset	p-value	E-value	q-value	Overlap	Query_consensus	Target_consensus	Orientation
1	MA1119.1	11	0.00436539	3.67129	1	4	CAGT	GTATCAGGTTTCAGTT	-
1	MA1580.1	4	0.0103109	8.6715	1	4	CAGT	TGTACAGTAT	+
1	MA0100.3	2	0.0103109	8.6715	1	4	CAGT	GACAGTTGGT	-
1	MA0050.3	5	0.011492	9.6648	1	4	CAGT	ACTTTCAGTTTCATT	-
# Tomtom (Motif Comparison Tool): Version 5.5.4 compiled on Sep 2 2023 at 01:30:01
# The format of this file is described at https://meme-suite.org/meme/doc/tomtom-output-format.html.
# tomtom -no-ssc -oc . --verbosity 1 -text -min-overlap 5 -mi 1 -dist pearson -evalue -thresh 10.0 /tmp/tmpsmikvql8 /home2/ayh8/data/JASPAR/JASPAR2022_CORE_vertebrates_non-redundant_pfms_meme.txt
