## Supplementary Info. 4 for "Dissection of core promoter syntax through single nucleotide resolution modeling of transcription initiation": pos_patterns.pattern_1.tomtom.tsv

Query_ID	Target_ID	Optimal_offset	p-value	E-value	q-value	Overlap	Query_consensus	Target_consensus	Orientation
1	MA1513.1	2	5.40661e-07	0.000454696	0.000893857	9	GGGCGGGGC	GGGGGCGGGGC	-
1	MA0599.1	1	2.3605e-06	0.00198518	0.00195127	9	GGGCGGGGC	GGGGCGGGGC	-
1	MA1961.1	3	1.26696e-05	0.0106551	0.00298175	9	GGGCGGGGC	GGGGGGCGGGGG	+
1	MA0516.3	1	1.4223e-05	0.0119615	0.00298175	8	GGGCGGGGC	GGGGCGGGG	+
1	MA0079.5	1	1.58068e-05	0.0132935	0.00298175	8	GGGCGGGGC	GGGGCGGGG	+
1	MA0742.2	1	1.58068e-05	0.0132935	0.00298175	8	GGGCGGGGC	GGGGCGGGG	+
1	MA0685.2	1	1.77039e-05	0.014889	0.00298175	8	GGGCGGGGC	GGGGCGGGG	+
1	MA0740.2	1	1.77039e-05	0.014889	0.00298175	8	GGGCGGGGC	GGGGCGGGG	+
1	MA1511.2	1	1.77039e-05	0.014889	0.00298175	8	GGGCGGGGC	GGGGCGGGG	+
1	MA0741.1	2	1.97106e-05	0.0165766	0.00298175	9	GGGCGGGGC	GGGGGCGTGGC	-
1	MA1959.1	1	1.98391e-05	0.0166846	0.00298175	8	GGGCGGGGC	GGGGCGGGG	+
1	MA1564.1	3	3.29085e-05	0.027676	0.00375776	9	GGGCGGGGC	GGGGGGCGTGGC	-
1	MA1512.1	2	3.45062e-05	0.0290197	0.00375776	9	GGGCGGGGC	GTGGGCGTGGC	-
1	MA0746.2	3	3.46912e-05	0.0291753	0.00375776	9	GGGCGGGGC	GGTGGGCGTGGCC	-
1	MA0039.4	2	3.49384e-05	0.0293832	0.00375776	9	GGGCGGGGC	GGGGGTGGGGCG	-
1	MA0493.2	1	3.63669e-05	0.0305846	0.00375776	8	GGGCGGGGC	GGGGCGGGG	+
1	MA0747.1	3	6.41029e-05	0.0539106	0.00623407	9	GGGCGGGGC	AGTGGGCGTGGC	-
1	MA1515.1	1	0.00011185	0.094066	0.0102732	9	GGGCGGGGC	TGGGCGTGGTG	-
1	MA1522.1	1	0.000120825	0.101614	0.0105135	9	GGGCGGGGC	GGGGAGGGGCG	-
1	MA1517.1	1	0.000149892	0.126059	0.0123906	9	GGGCGGGGC	TGGGCGTGGCC	-
1	MA0753.2	2	0.00025833	0.217256	0.0203376	9	GGGCGGGGC	GTGGGGGGGGCGG	-
1	MA1630.2	2	0.000284949	0.239642	0.0207899	9	GGGCGGGGC	GGGGGAGGGGAG	+
1	MA0657.1	7	0.000300149	0.252425	0.0207899	9	GGGCGGGGC	CAAAAAGGGGCGTGGCAT	-
1	MA1653.1	2	0.000301802	0.253815	0.0207899	9	GGGCGGGGC	GGGGGAGGGGGG	-
1	MA1516.1	1	0.000409535	0.344419	0.0270828	9	GGGCGGGGC	TGGGCGTGGTC	-
1	MA0597.2	0	0.000644298	0.541854	0.0409691	9	GGGCGGGGC	GCGCAGGGCAGG	+
1	MA0162.4	6	0.000709227	0.59646	0.0434274	8	GGGCGGGGC	GGGCGTGGGCGTGG	-
1	MA1965.1	2	0.000804148	0.676288	0.0474811	8	GGGCGGGGC	GGGGGAGGGG	-
1	MA1107.2	5	0.00149241	1.25512	0.0850812	9	GGGCGGGGC	GGGGTGGGTGTGGCTG	-
1	MA0146.2	2	0.00214138	1.8009	0.118009	9	GGGCGGGGC	GGGGCCGAGGCCTG	+
1	MA1627.1	6	0.00240039	2.01873	0.128016	8	GGGCGGGGC	GTGTGGGGGAGGGG	-
1	MA1122.1	0	0.00254015	2.13627	0.131153	9	GGGCGGGGC	GGGCGGGAAGG	+
1	MA0732.1	7	0.00261788	2.20164	0.131153	8	GGGCGGGGC	AGTGCGTGGGCGTAG	-
1	MA1599.1	4	0.00297004	2.4978	0.144419	9	GGGCGGGGC	ATAGGGGCTTGGCCCG	-
1	MA0471.2	2	0.00312204	2.62564	0.147473	9	GGGCGGGGC	GGGGGCGGGAAGG	+
1	MA1981.1	10	0.00329371	2.77001	0.151261	8	GGGCGGGGC	GAAAGGAAAGGGGCGGGA	+
1	MA1713.1	2	0.00439029	3.69224	0.196171	9	GGGCGGGGC	GGGGGAGCGGCGGG	-
1	MA1578.1	2	0.00534629	4.49623	0.232601	8	GGGCGGGGC	AAGTGGGGGG	-
1	MA1650.1	4	0.00670515	5.63903	0.284241	8	GGGCGGGGC	GGGTGCGCGGGG	-
1	MA1099.2	1	0.00973808	8.18973	0.392674	9	GGGCGGGGC	GGCACGTGGC	+
1	MA0528.2	3	0.0108307	9.10866	0.426336	9	GGGCGGGGC	GGGGGGAGGAGG	+
# Tomtom (Motif Comparison Tool): Version 5.5.4 compiled on Sep 2 2023 at 01:30:01
# The format of this file is described at https://meme-suite.org/meme/doc/tomtom-output-format.html.
# tomtom -no-ssc -oc . --verbosity 1 -text -min-overlap 5 -mi 1 -dist pearson -evalue -thresh 10.0 /tmp/tmpudbsz9fb /home2/ayh8/data/JASPAR/JASPAR2022_CORE_vertebrates_non-redundant_pfms_meme.txt
