## Supplementary Info. 4 for "Dissection of core promoter syntax through single nucleotide resolution modeling of transcription initiation": pos_patterns.pattern_2.tomtom.tsv

Query_ID	Target_ID	Optimal_offset	p-value	E-value	q-value	Overlap	Query_consensus	Target_consensus	Orientation
1	MA0650.3	5	0.0023456	1.97265	0.9921	5	ATAAA	AGCCAATAAAAA	+
1	MA0901.2	5	0.00293114	2.46509	0.9921	5	ATAAA	AACCAATAAAATTT	+
1	MA0878.3	4	0.00300021	2.52317	0.9921	5	ATAAA	GGCAATAAAA	+
1	MA0909.3	4	0.00300021	2.52317	0.9921	5	ATAAA	ACCAATAAAA	+
1	MA1473.1	4	0.00349936	2.94297	0.9921	5	ATAAA	GGCAATAAAAC	+
1	MA0465.2	5	0.00399827	3.36255	0.9921	5	ATAAA	AAGCAATAAAAA	+
1	MA1113.2	3	0.00449693	3.78192	0.9921	5	ATAAA	GTCATAAATCATT	+
1	MA0913.2	3	0.00508783	4.27886	0.9921	5	ATAAA	GCAATAAAAC	+
1	MA1640.1	4	0.00757215	6.36817	0.9921	5	ATAAA	AGCCATAAATCATTT	-
1	MA1125.1	1	0.00795171	6.68739	0.9921	5	ATAAA	TTTAAAAAAAAA	+
1	MA0899.1	4	0.00795431	6.68958	0.9921	5	ATAAA	GGTAATAAAAA	+
1	MA0040.1	1	0.00795431	6.68958	0.9921	5	ATAAA	AATAAACAATA	-
1	MA0151.1	1	0.00811799	6.82723	0.9921	5	ATAAA	ATTAAA	+
1	MA0041.2	7	0.00825767	6.9447	0.9921	5	ATAAA	AAAGTAAATAAACAAT	+
1	MA0108.2	2	0.00930791	7.82795	1	5	ATAAA	GTATAAAAGGCGGGG	+
# Tomtom (Motif Comparison Tool): Version 5.5.4 compiled on Sep 2 2023 at 01:30:01
# The format of this file is described at https://meme-suite.org/meme/doc/tomtom-output-format.html.
# tomtom -no-ssc -oc . --verbosity 1 -text -min-overlap 5 -mi 1 -dist pearson -evalue -thresh 10.0 /tmp/tmp5von6fpf /home2/ayh8/data/JASPAR/JASPAR2022_CORE_vertebrates_non-redundant_pfms_meme.txt
