## Supplementary Info. 4 for "Dissection of core promoter syntax through single nucleotide resolution modeling of transcription initiation": pos_patterns.pattern_4.tomtom.tsv

Query_ID	Target_ID	Optimal_offset	p-value	E-value	q-value	Overlap	Query_consensus	Target_consensus	Orientation
1	MA0750.2	3	9.67019e-07	0.000813263	0.000645735	7	CGGAAGT	GCCCGGAAGTGGC	+
1	MA1944.1	2	1.10516e-06	0.000929443	0.000645735	7	CGGAAGT	ACCGGAAGTAATTA	+
1	MA0645.1	2	1.26524e-06	0.00106407	0.000645735	7	CGGAAGT	AGCGGAAGTG	+
1	MA0076.2	2	1.58155e-06	0.00133009	0.000645735	7	CGGAAGT	GCCGGAAGTGG	-
1	MA0760.1	2	4.09424e-06	0.00344325	0.00111443	7	CGGAAGT	ACCGGAAGTG	+
1	MA0764.3	2	4.09424e-06	0.00344325	0.00111443	7	CGGAAGT	ACCGGAAGTG	+
1	MA1483.2	4	6.14135e-06	0.00516487	0.00143283	7	CGGAAGT	AACCCGGAAGTA	+
1	MA0765.3	2	7.06507e-06	0.00594172	0.0014423	7	CGGAAGT	ACCGGAAGTG	+
1	MA0759.2	2	8.83133e-06	0.00742715	0.00150447	7	CGGAAGT	ACCGGAAGTGG	+
1	MA1949.1	2	9.21201e-06	0.0077473	0.00150447	7	CGGAAGT	ACCGGAAGTAATTAT	+
1	MA0028.2	2	1.14725e-05	0.00964838	0.00170332	7	CGGAAGT	ACCGGAAGTG	+
1	MA1957.1	2	1.41301e-05	0.0118834	0.00180159	7	CGGAAGT	ACCGGAAGTCATTA	+
1	MA1708.1	3	1.43406e-05	0.0120605	0.00180159	7	CGGAAGT	AGGCGGAAGTG	+
1	MA0156.3	3	1.72087e-05	0.0144725	0.00186577	7	CGGAAGT	AACCGGAAGTGA	+
1	MA0641.1	4	1.72087e-05	0.0144725	0.00186577	7	CGGAAGT	AACCCGGAAGTG	+
1	MA0763.1	2	1.82788e-05	0.0153725	0.00186577	7	CGGAAGT	ACCGGAAGTG	+
1	MA1958.1	3	1.94288e-05	0.0163396	0.0018665	7	CGGAAGT	GGGCGGAAGTCGTAAAA	+
1	MA1932.1	2	2.8681e-05	0.0241208	0.00246531	7	CGGAAGT	ACCGGAAGTTGTAAAA	+
1	MA1937.1	2	2.8681e-05	0.0241208	0.00246531	7	CGGAAGT	ACCGGAAGTCGTAAAA	+
1	MA0098.3	2	5.25785e-05	0.0442185	0.00429347	7	CGGAAGT	ACCGGAAGTG	+
1	MA1931.1	2	5.84164e-05	0.0491282	0.00433653	7	CGGAAGT	ACCGGAAGTAATTA	+
1	MA1940.1	2	5.84164e-05	0.0491282	0.00433653	7	CGGAAGT	ACCGGAAGTAATTA	+
1	MA1484.1	3	6.4162e-05	0.0539603	0.00455597	7	CGGAAGT	GACCGGAAGT	+
1	MA0475.2	2	7.58365e-05	0.0637785	0.00516056	7	CGGAAGT	ACCGGAAGTG	+
1	MA1933.1	2	0.000102502	0.0862041	0.00660516	7	CGGAAGT	ACCGGAAGTGGCGTGA	+
1	MA1948.1	2	0.000105154	0.0884347	0.00660516	7	CGGAAGT	AGCGGAAGTAATTA	+
1	MA1935.1	6	0.00012832	0.107917	0.00776177	7	CGGAAGT	GTAAACAGGAAGTG	+
1	MA1938.1	9	0.000176436	0.148382	0.010291	7	CGGAAGT	AGCAGCTGCCGGAAGTA	+
1	MA1952.1	6	0.00019925	0.167569	0.011221	7	CGGAAGT	ATAAACAGGAAGTA	+
1	MA0687.1	6	0.000301208	0.253316	0.0163974	7	CGGAAGT	AAAAAGAGGAAGTA	+
1	MA1946.1	6	0.000336548	0.283037	0.0177303	7	CGGAAGT	GTAAACAGGAAGT	+
1	MA1955.1	6	0.000444585	0.373896	0.02269	7	CGGAAGT	GTAAACAGGAAGTG	+
1	MA1954.1	6	0.000508894	0.42798	0.0251851	7	CGGAAGT	ATCAACAGGAAGTG	+
1	MA1942.1	7	0.000572487	0.481462	0.027499	7	CGGAAGT	CGTAAACAGGAAGTG	+
1	MA0762.1	3	0.00064495	0.542403	0.0279463	7	CGGAAGT	AACCGGAAATA	+
1	MA1956.1	6	0.000652757	0.548969	0.0279463	7	CGGAAGT	GTAAACAGGAAGTG	+
1	MA0474.3	4	0.000692722	0.58258	0.0279463	7	CGGAAGT	AAACAGGAAGTGGG	+
1	MA0761.2	4	0.000692722	0.58258	0.0279463	7	CGGAAGT	AAACAGGAAGTGAA	+
1	MA0136.3	3	0.000722417	0.607553	0.0279463	7	CGGAAGT	AGAAGGAAGTGA	+
1	MA1508.1	5	0.000722417	0.607553	0.0279463	7	CGGAAGT	GAAACAGGAAGT	+
1	MA0473.3	4	0.000735803	0.618811	0.0279463	7	CGGAAGT	AAACAGGAAGTGGG	+
1	MA1953.1	6	0.000735803	0.618811	0.0279463	7	CGGAAGT	GTAAACAGGAAGTA	+
1	MA0062.3	4	0.000735803	0.618811	0.0279463	7	CGGAAGT	AAACAGGAAGTGGG	-
1	MA0598.3	5	0.000779279	0.655374	0.0284055	7	CGGAAGT	GAAACAGGAAGTGAG	-
1	MA0640.2	3	0.000782682	0.658235	0.0284055	7	CGGAAGT	ACCAGGAAGTGGAA	-
1	MA1992.1	4	0.000880474	0.740478	0.03126	7	CGGAAGT	AGACAGGAAGTGGGG	+
1	MA1939.1	2	0.00101159	0.850747	0.0343871	7	CGGAAGT	GCCGGAAATCACGTGAT	+
1	MA1936.1	6	0.00103172	0.867676	0.0343871	7	CGGAAGT	GTAAACAGGAAGTG	+
1	MA1950.1	6	0.00103172	0.867676	0.0343871	7	CGGAAGT	GTAAACAGGAAGTG	+
1	MA0081.2	5	0.00137764	1.1586	0.0447171	7	CGGAAGT	AAAAGAGGAAGTGAAA	-
1	MA1947.1	6	0.00139641	1.17438	0.0447171	7	CGGAAGT	GTAAACAGGAAGT	+
1	MA0080.6	6	0.00161578	1.35887	0.0507468	7	CGGAAGT	AAAAAGAGGAAGTGGAA	+
1	MA1945.1	2	0.00191231	1.60825	0.0589268	7	CGGAAGT	GGCGGAAGCAGGTGG	+
1	MA1966.1	2	0.00212363	1.78597	0.0642265	7	CGGAAGT	GCCGGAAGCAGGTGGG	+
1	MA0686.1	3	0.00218911	1.84104	0.0650032	7	CGGAAGT	ACCCGGATGTA	+
1	MA1943.1	2	0.00442499	3.72142	0.129049	7	CGGAAGT	ACCGGAAACATAAAC	+
1	MA0131.2	3	0.00469274	3.9466	0.134457	7	CGGAAGT	CCGCGGACGTTG	-
1	MA1934.1	2	0.0109494	9.20849	0.308315	7	CGGAAGT	ACCGGAAACACCTGGT	+
1	MA1941.1	2	0.0117219	9.85809	0.32447	7	CGGAAGT	ACCGGAAACAGGTGGT	+
# Tomtom (Motif Comparison Tool): Version 5.5.4 compiled on Sep 2 2023 at 01:30:01
# The format of this file is described at https://meme-suite.org/meme/doc/tomtom-output-format.html.
# tomtom -no-ssc -oc . --verbosity 1 -text -min-overlap 5 -mi 1 -dist pearson -evalue -thresh 10.0 /tmp/tmpndgl59in /home2/ayh8/data/JASPAR/JASPAR2022_CORE_vertebrates_non-redundant_pfms_meme.txt
