## Supplementary Info. 4 for "Dissection of core promoter syntax through single nucleotide resolution modeling of transcription initiation": pos_patterns.pattern_5.tomtom.tsv

Query_ID	Target_ID	Optimal_offset	p-value	E-value	q-value	Overlap	Query_consensus	Target_consensus	Orientation
1	MA1713.1	0	3.14242e-05	0.0264278	0.0517614	11	GGCGCAGCGCC	GGGGGAGCGGCGGG	-
1	MA1721.1	4	0.000130421	0.109684	0.107413	11	GGCGCAGCGCC	GGCAGCGGCAGCGGCG	+
1	MA0146.2	0	0.000613805	0.51621	0.219808	11	GGCGCAGCGCC	GGGGCCGAGGCCTG	+
1	MA0597.2	-1	0.00104131	0.87574	0.219808	10	GGCGCAGCGCC	GCGCAGGGCAGG	+
1	MA1631.1	0	0.00104337	0.877476	0.219808	11	GGCGCAGCGCC	GGGGCAGGTGCTG	-
1	MA1529.1	2	0.00113601	0.955388	0.219808	11	GGCGCAGCGCC	GGGCCGCAGCTGCGTCCC	+
1	MA0048.2	-2	0.00127985	1.07635	0.219808	9	GGCGCAGCGCC	CGCAGCTGCG	-
1	MA0830.2	0	0.00130153	1.09459	0.219808	11	GGCGCAGCGCC	GGGGCAGGTGCCG	-
1	MA1628.1	1	0.00133445	1.12227	0.219808	10	GGCGCAGCGCC	CACAGCAGGGG	+
1	MA1653.1	0	0.00149733	1.25925	0.224215	11	GGCGCAGCGCC	GGGGGAGGGGGG	-
1	MA1513.1	1	0.00220345	1.8531	0.256264	10	GGCGCAGCGCC	GGGGGCGGGGC	-
1	MA1961.1	1	0.0030103	2.53166	0.309906	11	GGCGCAGCGCC	GGGGGGCGGGGG	+
1	MA1100.2	-2	0.0039382	3.31203	0.317721	9	GGCGCAGCGCC	GGCAGCTGCC	+
1	MA1635.1	1	0.0039382	3.31203	0.317721	9	GGCGCAGCGCC	CGCAGCTGCG	+
1	MA1584.1	-1	0.00430103	3.61717	0.317721	10	GGCGCAGCGCC	GCACAGCGGGGGGTCG	-
1	MA1655.1	1	0.00451226	3.79481	0.317721	11	GGCGCAGCGCC	GGGAACAGCCAC	+
1	MA1728.1	1	0.00482405	4.05703	0.317721	11	GGCGCAGCGCC	CTGGGCAGCAGC	-
1	MA0633.2	-2	0.00484342	4.07332	0.317721	9	GGCGCAGCGCC	CGCAGCTGCG	+
1	MA0522.3	-1	0.00505466	4.25097	0.317721	10	GGCGCAGCGCC	GGGCAGGTGCG	-
1	MA1630.2	0	0.00515577	4.336	0.317721	11	GGCGCAGCGCC	GGGGGAGGGGAG	+
1	MA1522.1	0	0.00540085	4.54212	0.317721	11	GGCGCAGCGCC	GGGGAGGGGCG	-
1	MA1648.1	-1	0.00540085	4.54212	0.317721	10	GGCGCAGCGCC	CGGCAGGTGCG	-
1	MA0500.2	-1	0.00627791	5.27972	0.353741	10	GGCGCAGCGCC	CAGCAGCTGCTG	-
1	MA1527.1	3	0.00683762	5.75044	0.353741	11	GGCGCAGCGCC	GTTGGCACGGTGCCAAC	+
1	MA0103.3	-1	0.0074653	6.27832	0.353741	10	GGCGCAGCGCC	GCGCAGGTGGG	-
1	MA1722.1	1	0.00747813	6.28911	0.353741	11	GGCGCAGCGCC	GGACGCAGGGCAGTTATGC	-
1	MA1997.1	-2	0.00773119	6.50193	0.353741	9	GGCGCAGCGCC	AGCAGCTGCT	+
1	MA0816.1	-2	0.00880564	7.40554	0.392013	9	GGCGCAGCGCC	AGCAGCTGCT	+
1	MA0814.2	3	0.00998341	8.39605	0.416288	11	GGCGCAGCGCC	CCCGCCTCAGGCCC	-
1	MA1712.1	-1	0.0105733	8.89213	0.416288	10	GGCGCAGCGCC	CCCCGGGGCCCGGAGCCT	-
1	MA1965.1	0	0.0106759	8.97841	0.416288	10	GGCGCAGCGCC	GGGGGAGGGG	-
1	MA0516.3	0	0.0109156	9.18004	0.416288	9	GGCGCAGCGCC	GGGGCGGGG	+
1	MA0506.2	0	0.01112	9.35193	0.416288	11	GGCGCAGCGCC	CGCGCAGGCGCAGGC	-
1	MA0079.5	0	0.0116799	9.82279	0.427531	9	GGCGCAGCGCC	GGGGCGGGG	+
# Tomtom (Motif Comparison Tool): Version 5.5.4 compiled on Sep 2 2023 at 01:30:01
# The format of this file is described at https://meme-suite.org/meme/doc/tomtom-output-format.html.
# tomtom -no-ssc -oc . --verbosity 1 -text -min-overlap 5 -mi 1 -dist pearson -evalue -thresh 10.0 /tmp/tmpncs464fl /home2/ayh8/data/JASPAR/JASPAR2022_CORE_vertebrates_non-redundant_pfms_meme.txt
