## Supplementary Info. 4 for "Dissection of core promoter syntax through single nucleotide resolution modeling of transcription initiation": pos_patterns.pattern_6.tomtom.tsv

Query_ID	Target_ID	Optimal_offset	p-value	E-value	q-value	Overlap	Query_consensus	Target_consensus	Orientation
1	MA0060.3	2	1.98899e-05	0.0167274	0.0225023	7	TGATTGG	TCTGATTGGTT	-
1	MA1644.1	2	2.68827e-05	0.0226083	0.0225023	7	TGATTGG	TCTGATTGGCT	-
1	MA0502.2	1	0.00048387	0.406935	0.270017	7	TGATTGG	CTCATTGGCCAG	+
1	MA0038.2	5	0.00228111	1.91841	0.745554	7	TGATTGG	TGCAGTGATTTG	-
1	MA0468.1	0	0.00280793	2.36147	0.745554	7	TGATTGG	TGATTAAATTA	-
1	MA0708.2	1	0.00472493	3.97367	0.745554	7	TGATTGG	TTAATTGG	-
1	MA0666.2	1	0.0049891	4.19583	0.745554	7	TGATTGG	TTAATTGG	-
1	MA0642.2	0	0.00525887	4.42271	0.745554	7	TGATTGG	TAATTGGG	-
1	MA0070.1	2	0.00592334	4.98153	0.745554	7	TGATTGG	TTTGATTGATGG	-
1	MA0709.1	1	0.00642361	5.40226	0.745554	7	TGATTGG	TTAATTGG	-
1	MA0700.2	2	0.00727515	6.1184	0.745554	7	TGATTGG	ATTAATTGGTT	-
1	MA0650.3	3	0.0074802	6.29085	0.745554	7	TGATTGG	TTTTTATTGGCT	-
1	MA1645.1	4	0.00773366	6.504	0.745554	7	TGATTGG	TTCTTGAGTGGTTA	-
1	MA0125.1	0	0.00862357	7.25242	0.745554	7	TGATTGG	TAATTGGT	+
1	MA0876.1	1	0.00971746	8.17239	0.745554	7	TGATTGG	TTAATTGG	-
1	MA0901.2	5	0.0097656	8.21287	0.745554	7	TGATTGG	AAATTTTATTGGTT	-
1	MA0027.2	1	0.010243	8.61437	0.745554	7	TGATTGG	CTAATTAG	-
1	MA0705.1	1	0.010243	8.61437	0.745554	7	TGATTGG	CTAATTAG	-
1	MA0882.1	1	0.010243	8.61437	0.745554	7	TGATTGG	GTAATTGG	-
1	MA0654.1	1	0.0107749	9.06173	0.745554	7	TGATTGG	TTAATTAG	-
1	MA0717.1	1	0.0107749	9.06173	0.745554	7	TGATTGG	TTAATTGG	-
1	MA0720.1	1	0.0107749	9.06173	0.745554	7	TGATTGG	TTAATTAG	-
# Tomtom (Motif Comparison Tool): Version 5.5.4 compiled on Sep 2 2023 at 01:30:01
# The format of this file is described at https://meme-suite.org/meme/doc/tomtom-output-format.html.
# tomtom -no-ssc -oc . --verbosity 1 -text -min-overlap 5 -mi 1 -dist pearson -evalue -thresh 10.0 /tmp/tmpkbmfsbbt /home2/ayh8/data/JASPAR/JASPAR2022_CORE_vertebrates_non-redundant_pfms_meme.txt
