## Supplementary Info. 4 for "Dissection of core promoter syntax through single nucleotide resolution modeling of transcription initiation": pos_patterns.pattern_7.tomtom.tsv

Query_ID	Target_ID	Optimal_offset	p-value	E-value	q-value	Overlap	Query_consensus	Target_consensus	Orientation
1	MA1713.1	-14	3.80568e-06	0.00320058	0.00610462	14	GGGGGGGGGGGCCCGGCGCAGCCCCCCCCC	CCCGCCGCTCCCCC	+
1	MA1650.1	-11	2.44735e-05	0.0205822	0.0196288	12	GGGGGGGGGGGCCCGGCGCAGCCCCCCCCC	CCCCGCGCACCC	+
1	MA1529.1	-12	0.000109354	0.0919665	0.0438531	18	GGGGGGGGGGGCCCGGCGCAGCCCCCCCCC	GGGCCGCAGCTGCGTCCC	+
1	MA1961.1	-15	0.000162436	0.136608	0.052112	12	GGGGGGGGGGGCCCGGCGCAGCCCCCCCCC	CCCCCGCCCCCC	-
1	MA0814.2	-11	0.00024944	0.209779	0.0589643	14	GGGGGGGGGGGCCCGGCGCAGCCCCCCCCC	CCCGCCTCAGGCCC	-
1	MA1721.1	-13	0.000328054	0.275893	0.0589643	16	GGGGGGGGGGGCCCGGCGCAGCCCCCCCCC	CGCCGCTGCCGCTGCC	-
1	MA1513.1	-20	0.000390671	0.328554	0.0626668	10	GGGGGGGGGGGCCCGGCGCAGCCCCCCCCC	GCCCCGCCCCC	+
1	MA0830.2	-15	0.00046534	0.391351	0.0669026	13	GGGGGGGGGGGCCCGGCGCAGCCCCCCCCC	CGGCACCTGCCCC	+
1	MA1107.2	-12	0.000560869	0.471691	0.0692061	16	GGGGGGGGGGGCCCGGCGCAGCCCCCCCCC	CAGCCACACCCACCCC	+
1	MA0597.2	-10	0.000700753	0.589334	0.0726183	12	GGGGGGGGGGGCCCGGCGCAGCCCCCCCCC	GCGCAGGGCAGG	+
1	MA0753.2	-18	0.000716693	0.602739	0.0726183	12	GGGGGGGGGGGCCCGGCGCAGCCCCCCCCC	CCGCCCCCCCCAC	+
1	MA1100.2	-16	0.000769606	0.647238	0.0726183	10	GGGGGGGGGGGCCCGGCGCAGCCCCCCCCC	GGCAGCTGCC	+
1	MA0079.5	-21	0.000930083	0.782199	0.0828849	9	GGGGGGGGGGGCCCGGCGCAGCCCCCCCCC	CCCCGCCCC	-
1	MA0516.3	-21	0.00109764	0.923115	0.0876072	9	GGGGGGGGGGGCCCGGCGCAGCCCCCCCCC	CCCCGCCCC	-
1	MA0162.4	-16	0.00116939	0.983454	0.0876072	14	GGGGGGGGGGGCCCGGCGCAGCCCCCCCCC	CCACGCCCACGCCC	+
1	MA0742.2	-21	0.00129273	1.08719	0.0876072	9	GGGGGGGGGGGCCCGGCGCAGCCCCCCCCC	CCCCGCCCC	-
1	MA1712.1	-6	0.00136769	1.15023	0.0876072	18	GGGGGGGGGGGCCCGGCGCAGCCCCCCCCC	CCCCGGGGCCCGGAGCCT	-
1	MA1982.1	-9	0.00149805	1.25986	0.0876072	15	GGGGGGGGGGGCCCGGCGCAGCCCCCCCCC	GGGCTAGAGCGGCCC	+
1	MA1631.1	-15	0.00153308	1.28932	0.0876072	13	GGGGGGGGGGGCCCGGCGCAGCCCCCCCCC	CAGCACCTGCCCC	+
1	MA0506.2	-8	0.00159663	1.34277	0.0876072	15	GGGGGGGGGGGCCCGGCGCAGCCCCCCCCC	CGCGCAGGCGCAGGC	-
1	MA1511.2	-21	0.00164784	1.38583	0.0876072	9	GGGGGGGGGGGCCCGGCGCAGCCCCCCCCC	CCCCGCCCC	-
1	MA1648.1	-16	0.00167705	1.4104	0.0876072	11	GGGGGGGGGGGCCCGGCGCAGCCCCCCCCC	CGCACCTGCCG	+
1	MA1522.1	-20	0.00167705	1.4104	0.0876072	10	GGGGGGGGGGGCCCGGCGCAGCCCCCCCCC	CGCCCCTCCCC	+
1	MA0146.2	-11	0.00173821	1.46184	0.0876072	14	GGGGGGGGGGGCCCGGCGCAGCCCCCCCCC	GGGGCCGAGGCCTG	+
1	MA0685.2	-21	0.00178572	1.50179	0.0876072	9	GGGGGGGGGGGCCCGGCGCAGCCCCCCCCC	CCCCGCCCC	-
1	MA0522.3	-16	0.0018023	1.51574	0.0876072	11	GGGGGGGGGGGCCCGGCGCAGCCCCCCCCC	CGCACCTGCCC	+
1	MA0048.2	-16	0.00197511	1.66107	0.0931833	10	GGGGGGGGGGGCCCGGCGCAGCCCCCCCCC	CGCAGCTGCG	+
1	MA0633.2	-16	0.00267437	2.24915	0.115944	10	GGGGGGGGGGGCCCGGCGCAGCCCCCCCCC	CGCAGCTGCG	+
1	MA1596.1	-14	0.00339992	2.85933	0.121985	16	GGGGGGGGGGGCCCGGCGCAGCCCCCCCCC	GCCTCAGCCTCCCGAG	+
1	MA0039.4	-13	0.00348841	2.93375	0.121985	12	GGGGGGGGGGGCCCGGCGCAGCCCCCCCCC	CGCCCCACCCCC	+
1	MA1653.1	-18	0.00348841	2.93375	0.121985	12	GGGGGGGGGGGCCCGGCGCAGCCCCCCCCC	CCCCCCTCCCCC	+
1	MA0073.1	-10	0.00355274	2.98785	0.121985	20	GGGGGGGGGGGCCCGGCGCAGCCCCCCCCC	CCCCAAACCACCCCCCCCCC	+
1	MA1965.1	-20	0.00359245	3.02125	0.121985	10	GGGGGGGGGGGCCCGGCGCAGCCCCCCCCC	CCCCTCCCCC	+
1	MA0500.2	-15	0.00372628	3.1338	0.121985	12	GGGGGGGGGGGCCCGGCGCAGCCCCCCCCC	CAGCAGCTGCTG	+
1	MA0528.2	-18	0.00372628	3.1338	0.121985	12	GGGGGGGGGGGCCCGGCGCAGCCCCCCCCC	CCTCCTCCCCCC	-
1	MA0740.2	-21	0.00390139	3.28107	0.125163	9	GGGGGGGGGGGCCCGGCGCAGCCCCCCCCC	CCCCGCCCC	-
1	MA1615.1	-10	0.00407603	3.42794	0.128202	13	GGGGGGGGGGGCCCGGCGCAGCCCCCCCCC	CCTGGCCCCAGGG	-
1	MA0521.2	-15	0.00424758	3.57222	0.128556	12	GGGGGGGGGGGCCCGGCGCAGCCCCCCCCC	GAACAGCTGTTC	+
1	MA0741.1	-15	0.00476461	4.00703	0.135271	11	GGGGGGGGGGGCCCGGCGCAGCCCCCCCCC	GCCACGCCCCC	+
1	MA1635.1	-16	0.00478717	4.02601	0.135271	10	GGGGGGGGGGGCCCGGCGCAGCCCCCCCCC	CGCAGCTGCG	+
1	MA0599.1	-20	0.00551074	4.63454	0.148909	10	GGGGGGGGGGGCCCGGCGCAGCCCCCCCCC	GCCCCGCCCC	+
1	MA0471.2	-17	0.00556989	4.68427	0.148909	13	GGGGGGGGGGGCCCGGCGCAGCCCCCCCCC	CCTTCCCGCCCCC	-
1	MA1959.1	-21	0.00566605	4.76515	0.148997	9	GGGGGGGGGGGCCCGGCGCAGCCCCCCCCC	CCCCGCCCC	-
1	MA1102.2	-18	0.00585925	4.92763	0.151592	12	GGGGGGGGGGGCCCGGCGCAGCCCCCCCCC	GCGCCCCCTGCT	-
1	MA1997.1	-16	0.0063322	5.32538	0.158709	10	GGGGGGGGGGGCCCGGCGCAGCCCCCCCCC	AGCAGCTGCT	+
1	MA1599.1	-12	0.00753664	6.33831	0.180439	16	GGGGGGGGGGGCCCGGCGCAGCCCCCCCCC	CGGGCCAAGCCCCTAT	+
1	MA1976.1	-2	0.00770064	6.47624	0.181654	27	GGGGGGGGGGGCCCGGCGCAGCCCCCCCCC	CCCTCGCACAGGCCCCCGGGCCCCCCT	-
1	MA1993.1	-16	0.00831781	6.99528	0.190606	10	GGGGGGGGGGGCCCGGCGCAGCCCCCCCCC	GCCAGCTGGC	+
1	MA0816.1	-16	0.00889585	7.48141	0.19819	10	GGGGGGGGGGGCCCGGCGCAGCCCCCCCCC	AGCAGCTGCT	+
1	MA1655.1	-13	0.00907402	7.63125	0.19939	12	GGGGGGGGGGGCCCGGCGCAGCCCCCCCCC	GGGAACAGCCAC	+
1	MA1723.1	-1	0.00976406	8.21158	0.210183	24	GGGGGGGGGGGCCCGGCGCAGCCCCCCCCC	GGTGGGCAGGGAGGAAGCAGAAGG	+
1	MA0103.3	-16	0.00982724	8.26471	0.210183	11	GGGGGGGGGGGCCCGGCGCAGCCCCCCCCC	CCCACCTGCGC	+
1	MA1621.1	-14	0.0102317	8.60485	0.210902	14	GGGGGGGGGGGCCCGGCGCAGCCCCCCCCC	CGAACACCTGTCCC	+
1	MA1472.2	-15	0.0102553	8.62473	0.210902	12	GGGGGGGGGGGCCCGGCGCAGCCCCCCCCC	GAACAGCTGTTC	+
1	MA0163.1	-12	0.0108336	9.11103	0.213185	14	GGGGGGGGGGGCCCGGCGCAGCCCCCCCCC	CCCCCTTGGGCCCC	-
1	MA1641.1	-15	0.0108979	9.16516	0.213185	12	GGGGGGGGGGGCCCGGCGCAGCCCCCCCCC	GAACAGCTGTTC	+
1	MA1630.2	-18	0.0108979	9.16516	0.213185	12	GGGGGGGGGGGCCCGGCGCAGCCCCCCCCC	CTCCCCTCCCCC	-
# Tomtom (Motif Comparison Tool): Version 5.5.4 compiled on Sep 2 2023 at 01:30:01
# The format of this file is described at https://meme-suite.org/meme/doc/tomtom-output-format.html.
# tomtom -no-ssc -oc . --verbosity 1 -text -min-overlap 5 -mi 1 -dist pearson -evalue -thresh 10.0 /tmp/tmp3pat6lzw /home2/ayh8/data/JASPAR/JASPAR2022_CORE_vertebrates_non-redundant_pfms_meme.txt
