## Supplementary Info. 4 for "Dissection of core promoter syntax through single nucleotide resolution modeling of transcription initiation": pos_patterns.pattern_8.tomtom.tsv

Query_ID	Target_ID	Optimal_offset	p-value	E-value	q-value	Overlap	Query_consensus	Target_consensus	Orientation
1	MA1713.1	-8	1.3563e-05	0.0114065	0.0223584	14	GGGCCCCGGCGGGGGCGGCAGC	GGGGGAGCGGCGGG	-
1	MA1961.1	-3	2.73398e-05	0.0229928	0.0225346	12	GGGCCCCGGCGGGGGCGGCAGC	GGGGGGCGGGGG	+
1	MA1723.1	-1	8.94336e-05	0.0752136	0.0384673	21	GGGCCCCGGCGGGGGCGGCAGC	GGTGGGCAGGGAGGAAGCAGAAGG	+
1	MA0753.2	-8	9.33398e-05	0.0784988	0.0384673	13	GGGCCCCGGCGGGGGCGGCAGC	GTGGGGGGGGCGG	-
1	MA0597.2	-10	0.000145136	0.12206	0.0411848	12	GGGCCCCGGCGGGGGCGGCAGC	GCGCAGGGCAGG	+
1	MA1513.1	-4	0.000149901	0.126067	0.0411848	11	GGGCCCCGGCGGGGGCGGCAGC	GGGGGCGGGGC	-
1	MA1650.1	-2	0.000313115	0.26333	0.0737379	12	GGGCCCCGGCGGGGGCGGCAGC	GGGTGCGCGGGG	-
1	MA0162.4	0	0.000520725	0.43793	0.0914251	14	GGGCCCCGGCGGGGGCGGCAGC	GGGCGTGGGCGTGG	-
1	MA1712.1	-6	0.000524318	0.440952	0.0914251	16	GGGCCCCGGCGGGGGCGGCAGC	CCCCGGGGCCCGGAGCCT	-
1	MA0528.2	-6	0.000554601	0.466419	0.0914251	12	GGGCCCCGGCGGGGGCGGCAGC	GGGGGGAGGAGG	+
1	MA1653.1	-5	0.000650361	0.546953	0.0974645	12	GGGCCCCGGCGGGGGCGGCAGC	GGGGGAGGGGGG	-
1	MA0471.2	-9	0.000739092	0.621576	0.101232	13	GGGCCCCGGCGGGGGCGGCAGC	GGGGGCGGGAAGG	+
1	MA0146.2	-4	0.000798316	0.671384	0.101232	14	GGGCCCCGGCGGGGGCGGCAGC	GGGGCCGAGGCCTG	+
1	MA0079.5	-5	0.000935369	0.786646	0.110139	9	GGGCCCCGGCGGGGGCGGCAGC	GGGGCGGGG	+
1	MA1122.1	-11	0.00130641	1.09869	0.127863	11	GGGCCCCGGCGGGGGCGGCAGC	GGGCGGGAAGG	+
1	MA1522.1	0	0.00130641	1.09869	0.127863	11	GGGCCCCGGCGGGGGCGGCAGC	GGGGAGGGGCG	-
1	MA1721.1	-7	0.00139615	1.17416	0.127863	15	GGGCCCCGGCGGGGGCGGCAGC	GGCAGCGGCAGCGGCG	+
1	MA0516.3	-5	0.00147524	1.24067	0.127995	9	GGGCCCCGGCGGGGGCGGCAGC	GGGGCGGGG	+
1	MA0742.2	-5	0.00161254	1.35615	0.132185	9	GGGCCCCGGCGGGGGCGGCAGC	GGGGCGGGG	+
1	MA0163.1	-1	0.00180915	1.52149	0.132185	14	GGGCCCCGGCGGGGGCGGCAGC	GGGGCCCAAGGGGG	+
1	MA1631.1	-8	0.00187837	1.57971	0.132185	13	GGGCCCCGGCGGGGGCGGCAGC	GGGGCAGGTGCTG	-
1	MA1630.2	-5	0.00188894	1.5886	0.132185	12	GGGCCCCGGCGGGGGCGGCAGC	GGGGGAGGGGAG	+
1	MA1511.2	-5	0.00192446	1.61847	0.132185	9	GGGCCCCGGCGGGGGCGGCAGC	GGGGCGGGG	+
1	MA1986.1	0	0.00223936	1.8833	0.147662	10	GGGCCCCGGCGGGGGCGGCAGC	GGGGCCCACC	+
1	MA1965.1	-7	0.00263696	2.21769	0.160384	10	GGGCCCCGGCGGGGGCGGCAGC	GGGGGAGGGG	-
1	MA1615.1	-9	0.00264619	2.22544	0.160384	13	GGGCCCCGGCGGGGGCGGCAGC	CCCTGGGGCCAGG	+
1	MA0685.2	-5	0.00272418	2.29103	0.160384	9	GGGCCCCGGCGGGGGCGGCAGC	GGGGCGGGG	+
1	MA0740.2	-5	0.00296762	2.49577	0.167173	9	GGGCCCCGGCGGGGGCGGCAGC	GGGGCGGGG	+
1	MA1627.1	-3	0.00304231	2.55858	0.167173	14	GGGCCCCGGCGGGGGCGGCAGC	GTGTGGGGGAGGGG	-
1	MA0814.2	-5	0.00324206	2.72657	0.172403	14	GGGCCCCGGCGGGGGCGGCAGC	GGGCCTGAGGCGGG	+
1	MA1596.1	-3	0.00344574	2.89787	0.177508	16	GGGCCCCGGCGGGGGCGGCAGC	CTCGGGAGGCTGAGGC	-
1	MA0830.2	-8	0.00369549	3.1079	0.184605	13	GGGCCCCGGCGGGGGCGGCAGC	GGGGCAGGTGCCG	-
1	MA1728.1	-10	0.00412049	3.46533	0.199781	12	GGGCCCCGGCGGGGGCGGCAGC	CTGGGCAGCAGC	-
1	MA1102.2	-6	0.00441316	3.71147	0.203147	12	GGGCCCCGGCGGGGGCGGCAGC	AGCAGGGGGCGC	+
1	MA0506.2	-4	0.00502168	4.22323	0.217846	15	GGGCCCCGGCGGGGGCGGCAGC	CGCGCAGGCGCAGGC	-
1	MA0103.3	-3	0.00591331	4.97309	0.249949	11	GGGCCCCGGCGGGGGCGGCAGC	GCGCAGGTGGG	-
1	MA0139.1	-1	0.00718596	6.04339	0.276518	19	GGGCCCCGGCGGGGGCGGCAGC	TGGCCACCAGGGGGCGCTA	+
1	MA1569.1	-6	0.00782296	6.57911	0.285753	11	GGGCCCCGGCGGGGGCGGCAGC	CGCCTCAGGCG	+
1	MA1945.1	-10	0.00797377	6.70594	0.285753	12	GGGCCCCGGCGGGGGCGGCAGC	GGCGGAAGCAGGTGG	+
1	MA1982.1	-6	0.00843828	7.09659	0.295965	15	GGGCCCCGGCGGGGGCGGCAGC	GGGCTAGAGCGGCCC	+
1	MA1100.2	-13	0.00966	8.12406	0.328903	9	GGGCCCCGGCGGGGGCGGCAGC	GGCAGCTGCC	-
1	MA1966.1	-10	0.009984	8.39654	0.329169	12	GGGCCCCGGCGGGGGCGGCAGC	GCCGGAAGCAGGTGGG	+
1	MA0522.3	0	0.0102733	8.63985	0.332066	11	GGGCCCCGGCGGGGGCGGCAGC	GGGCAGGTGCG	-
1	MA1959.1	-5	0.0111506	9.3777	0.346905	9	GGGCCCCGGCGGGGGCGGCAGC	GGGGCGGGG	+
# Tomtom (Motif Comparison Tool): Version 5.5.4 compiled on Sep 2 2023 at 01:30:01
# The format of this file is described at https://meme-suite.org/meme/doc/tomtom-output-format.html.
# tomtom -no-ssc -oc . --verbosity 1 -text -min-overlap 5 -mi 1 -dist pearson -evalue -thresh 10.0 /tmp/tmpa7iq95tr /home2/ayh8/data/JASPAR/JASPAR2022_CORE_vertebrates_non-redundant_pfms_meme.txt
