## Supplementary Info. 4 for "Dissection of core promoter syntax through single nucleotide resolution modeling of transcription initiation": pos_patterns.pattern_9.tomtom.tsv

Query_ID	Target_ID	Optimal_offset	p-value	E-value	q-value	Overlap	Query_consensus	Target_consensus	Orientation
1	MA0528.2	-10	2.28049e-07	0.000191789	0.000377149	12	GCCGGGGCCCCGGGGGAGCAGGTCGC	GGGGGGAGGAGG	+
1	MA1961.1	-10	6.76437e-05	0.0568883	0.0559348	12	GCCGGGGCCCCGGGGGAGCAGGTCGC	GGGGGGCGGGGG	+
1	MA1965.1	-11	0.000162228	0.136433	0.0867952	10	GCCGGGGCCCCGGGGGAGCAGGTCGC	GGGGGAGGGG	-
1	MA1713.1	-2	0.000231948	0.195068	0.0867952	14	GCCGGGGCCCCGGGGGAGCAGGTCGC	GGGGGAGCGGCGGG	-
1	MA1945.1	-10	0.000278948	0.234596	0.0867952	15	GCCGGGGCCCCGGGGGAGCAGGTCGC	GGCGGAAGCAGGTGG	+
1	MA0597.2	-10	0.000314892	0.264825	0.0867952	12	GCCGGGGCCCCGGGGGAGCAGGTCGC	GCGCAGGGCAGG	+
1	MA1650.1	-2	0.00108953	0.916293	0.184905	12	GCCGGGGCCCCGGGGGAGCAGGTCGC	GGGTGCGCGGGG	-
1	MA1513.1	-4	0.00116445	0.979303	0.184905	11	GCCGGGGCCCCGGGGGAGCAGGTCGC	GGGGGCGGGGC	-
1	MA0471.2	-9	0.00120729	1.01533	0.184905	13	GCCGGGGCCCCGGGGGAGCAGGTCGC	GGGGGCGGGAAGG	+
1	MA1627.1	-7	0.00137409	1.15561	0.184905	14	GCCGGGGCCCCGGGGGAGCAGGTCGC	GTGTGGGGGAGGGG	-
1	MA1615.1	-1	0.00159603	1.34226	0.184905	13	GCCGGGGCCCCGGGGGAGCAGGTCGC	CCTGGCCCCAGGG	-
1	MA1966.1	-10	0.00161817	1.36088	0.184905	16	GCCGGGGCCCCGGGGGAGCAGGTCGC	GCCGGAAGCAGGTGGG	+
1	MA1653.1	-4	0.00168851	1.42004	0.184905	12	GCCGGGGCCCCGGGGGAGCAGGTCGC	GGGGGAGGGGGG	-
1	MA1648.1	-15	0.00184744	1.5537	0.184905	11	GCCGGGGCCCCGGGGGAGCAGGTCGC	CGGCAGGTGCG	-
1	MA1723.1	-1	0.00190069	1.59848	0.184905	24	GCCGGGGCCCCGGGGGAGCAGGTCGC	GGTGGGCAGGGAGGAAGCAGAAGG	+
1	MA1122.1	-11	0.00214618	1.80493	0.186808	11	GCCGGGGCCCCGGGGGAGCAGGTCGC	GGGCGGGAAGG	+
1	MA0163.1	-2	0.00248121	2.08669	0.202179	14	GCCGGGGCCCCGGGGGAGCAGGTCGC	GGGGCCCAAGGGGG	+
1	MA0830.2	-14	0.00256727	2.15907	0.202179	12	GCCGGGGCCCCGGGGGAGCAGGTCGC	GGGGCAGGTGCCG	-
1	MA0146.2	-2	0.00320059	2.69169	0.230137	14	GCCGGGGCCCCGGGGGAGCAGGTCGC	GGGGCCGAGGCCTG	+
1	MA1596.1	-7	0.00417895	3.51449	0.273526	16	GCCGGGGCCCCGGGGGAGCAGGTCGC	CTCGGGAGGCTGAGGC	-
1	MA1630.2	-9	0.00446558	3.75555	0.273526	12	GCCGGGGCCCCGGGGGAGCAGGTCGC	GGGGGAGGGGAG	+
1	MA0147.3	-15	0.00477387	4.01483	0.278972	11	GCCGGGGCCCCGGGGGAGCAGGTCGC	GGGCACGTGGCC	-
1	MA1712.1	2	0.00489185	4.11405	0.278972	16	GCCGGGGCCCCGGGGGAGCAGGTCGC	AGGCTCCGGGCCCCGGGG	+
1	MA1102.2	-7	0.00510165	4.29049	0.279936	12	GCCGGGGCCCCGGGGGAGCAGGTCGC	AGCAGGGGGCGC	+
1	MA0753.2	-9	0.00524729	4.41297	0.279936	13	GCCGGGGCCCCGGGGGAGCAGGTCGC	GTGGGGGGGGCGG	-
1	MA0079.5	-12	0.00586152	4.92954	0.302932	9	GCCGGGGCCCCGGGGGAGCAGGTCGC	GGGGCGGGG	+
1	MA1110.2	-17	0.00642194	5.40085	0.321838	9	GCCGGGGCCCCGGGGGAGCAGGTCGC	CGAGGTCAGT	+
1	MA1631.1	-11	0.00717267	6.03222	0.348889	13	GCCGGGGCCCCGGGGGAGCAGGTCGC	GGGGCAGGTGCTG	-
1	MA0522.3	-15	0.00766272	6.44435	0.362076	11	GCCGGGGCCCCGGGGGAGCAGGTCGC	GGGCAGGTGCG	-
1	MA1986.1	-3	0.00797245	6.70483	0.363024	10	GCCGGGGCCCCGGGGGAGCAGGTCGC	GGGGCCCACC	+
1	MA1711.1	-4	0.00848439	7.13537	0.363024	17	GCCGGGGCCCCGGGGGAGCAGGTCGC	GTGCCGTGGTGAAGCGG	-
1	MA0685.2	-12	0.00922739	7.76023	0.381508	9	GCCGGGGCCCCGGGGGAGCAGGTCGC	GGGGCGGGG	+
1	MA0872.1	-4	0.00972741	8.18075	0.392372	13	GCCGGGGCCCCGGGGGAGCAGGTCGC	TGCCCTGAGGGCA	+
1	MA1522.1	-3	0.00999614	8.40676	0.393612	11	GCCGGGGCCCCGGGGGAGCAGGTCGC	GGGGAGGGGCG	-
1	MA0697.2	-13	0.0103288	8.68653	0.397252	13	GCCGGGGCCCCGGGGGAGCAGGTCGC	CACAGCAGGAGGC	+
1	MA0815.1	-4	0.010964	9.22071	0.412098	13	GCCGGGGCCCCGGGGGAGCAGGTCGC	TGCCCTCAGGGCA	-
1	MA0103.3	-15	0.0113925	9.5811	0.418293	11	GCCGGGGCCCCGGGGGAGCAGGTCGC	GCGCAGGTGGG	-
# Tomtom (Motif Comparison Tool): Version 5.5.4 compiled on Sep 2 2023 at 01:30:01
# The format of this file is described at https://meme-suite.org/meme/doc/tomtom-output-format.html.
# tomtom -no-ssc -oc . --verbosity 1 -text -min-overlap 5 -mi 1 -dist pearson -evalue -thresh 10.0 /tmp/tmpg5tfwyx4 /home2/ayh8/data/JASPAR/JASPAR2022_CORE_vertebrates_non-redundant_pfms_meme.txt
