## Supplementary Info. 4 for "Dissection of core promoter syntax through single nucleotide resolution modeling of transcription initiation": pos_patterns.pattern_10.tomtom.tsv

Query_ID	Target_ID	Optimal_offset	p-value	E-value	q-value	Overlap	Query_consensus	Target_consensus	Orientation
1	MA1713.1	-8	6.55356e-05	0.0551155	0.0705277	14	GGGCGCCCCGGGGAGCAGCCGC	GGGGGAGCGGCGGG	-
1	MA0597.2	-7	0.000120022	0.100939	0.0705277	12	GGGCGCCCCGGGGAGCAGCCGC	GCGCAGGGCAGG	+
1	MA1961.1	0	0.00015631	0.131456	0.0705277	12	GGGCGCCCCGGGGAGCAGCCGC	GGGGGGCGGGGG	+
1	MA1655.1	-10	0.000240345	0.20213	0.0705277	12	GGGCGCCCCGGGGAGCAGCCGC	GGGAACAGCCAC	+
1	MA1631.1	-11	0.000309664	0.260428	0.0705277	11	GGGCGCCCCGGGGAGCAGCCGC	GGGGCAGGTGCTG	-
1	MA0528.2	-7	0.000365073	0.307026	0.0705277	12	GGGCGCCCCGGGGAGCAGCCGC	GGGGGGAGGAGG	+
1	MA1615.1	-6	0.00042308	0.35581	0.0705277	13	GGGCGCCCCGGGGAGCAGCCGC	CCCTGGGGCCAGG	+
1	MA1650.1	-1	0.000430038	0.361662	0.0705277	12	GGGCGCCCCGGGGAGCAGCCGC	GGGTGCGCGGGG	-
1	MA0815.1	-4	0.000456929	0.384277	0.0705277	13	GGGCGCCCCGGGGAGCAGCCGC	TGCCCTGAGGGCA	+
1	MA1723.1	2	0.000463929	0.390164	0.0705277	22	GGGCGCCCCGGGGAGCAGCCGC	GGTGGGCAGGGAGGAAGCAGAAGG	+
1	MA0872.1	-4	0.000532314	0.447676	0.0705277	13	GGGCGCCCCGGGGAGCAGCCGC	TGCCCTGAGGGCA	+
1	MA1976.1	0	0.000606344	0.509936	0.0705277	22	GGGCGCCCCGGGGAGCAGCCGC	AGGGGGGCCCGGGGGCCTGTGCGAGTG	+
1	MA0146.2	-4	0.000663396	0.557916	0.0720195	14	GGGCGCCCCGGGGAGCAGCCGC	GGGGCCGAGGCCTG	+
1	MA0830.2	-11	0.000774189	0.651093	0.0787944	11	GGGCGCCCCGGGGAGCAGCCGC	GGGGCAGGTGCCG	-
1	MA1513.1	-1	0.000853187	0.71753	0.0817266	11	GGGCGCCCCGGGGAGCAGCCGC	GGGGGCGGGGC	-
1	MA1945.1	-7	0.00103504	0.870471	0.0936384	15	GGGCGCCCCGGGGAGCAGCCGC	GGCGGAAGCAGGTGG	+
1	MA1966.1	-7	0.00109796	0.92338	0.0941021	15	GGGCGCCCCGGGGAGCAGCCGC	GCCGGAAGCAGGTGGG	+
1	MA0753.2	-5	0.00128563	1.08122	0.102559	13	GGGCGCCCCGGGGAGCAGCCGC	GTGGGGGGGGCGG	-
1	MA1712.1	0	0.00132259	1.1123	0.102559	18	GGGCGCCCCGGGGAGCAGCCGC	CCCCGGGGCCCGGAGCCT	-
1	MA1653.1	-1	0.00148374	1.24782	0.109825	12	GGGCGCCCCGGGGAGCAGCCGC	GGGGGAGGGGGG	-
1	MA1100.2	-13	0.00185098	1.55667	0.131051	9	GGGCGCCCCGGGGAGCAGCCGC	GGCAGCTGCC	+
1	MA1648.1	-12	0.00203934	1.71508	0.132836	10	GGGCGCCCCGGGGAGCAGCCGC	CGGCAGGTGCG	-
1	MA1596.1	-6	0.0021486	1.80698	0.134571	16	GGGCGCCCCGGGGAGCAGCCGC	CTCGGGAGGCTGAGGC	-
1	MA1122.1	-5	0.0023766	1.99872	0.143338	11	GGGCGCCCCGGGGAGCAGCCGC	GGGCGGGAAGG	+
1	MA0163.1	-1	0.00256158	2.15429	0.148976	14	GGGCGCCCCGGGGAGCAGCCGC	GGGGCCCAAGGGGG	+
1	MA0506.2	-5	0.0030256	2.54453	0.153724	15	GGGCGCCCCGGGGAGCAGCCGC	CGCGCAGGCGCAGGC	-
1	MA0813.1	-4	0.00313031	2.63259	0.153724	13	GGGCGCCCCGGGGAGCAGCCGC	TGCCCTCAGGGCA	-
1	MA1965.1	-8	0.00320701	2.6971	0.153724	10	GGGCGCCCCGGGGAGCAGCCGC	GGGGGAGGGG	-
1	MA0816.1	-13	0.00320701	2.6971	0.153724	9	GGGCGCCCCGGGGAGCAGCCGC	AGCAGCTGCT	-
1	MA0810.1	-5	0.00325333	2.73605	0.153724	12	GGGCGCCCCGGGGAGCAGCCGC	TGCCCGGGGGCA	-
1	MA1721.1	-7	0.00363441	3.05654	0.159956	15	GGGCGCCCCGGGGAGCAGCCGC	GGCAGCGGCAGCGGCG	+
1	MA1986.1	0	0.00373854	3.14411	0.160209	10	GGGCGCCCCGGGGAGCAGCCGC	GGGGCCCACC	+
1	MA1102.2	-6	0.00427931	3.5989	0.178681	12	GGGCGCCCCGGGGAGCAGCCGC	AGCAGGGGGCGC	+
1	MA1941.1	-7	0.00510169	4.29052	0.193203	15	GGGCGCCCCGGGGAGCAGCCGC	ACCGGAAACAGGTGGT	+
1	MA0471.2	-3	0.00559287	4.7036	0.20699	13	GGGCGCCCCGGGGAGCAGCCGC	GGGGGCGGGAAGG	+
1	MA1558.1	-13	0.00633541	5.32808	0.222185	9	GGGCGCCCCGGGGAGCAGCCGC	GGCAGGTGCA	+
1	MA1711.1	-1	0.00637194	5.3588	0.222185	17	GGGCGCCCCGGGGAGCAGCCGC	GTGCCGTGGTGAAGCGG	-
1	MA0079.5	-4	0.00649184	5.45964	0.222185	9	GGGCGCCCCGGGGAGCAGCCGC	GGGGCGGGG	+
1	MA1628.1	-10	0.00654921	5.50788	0.222185	11	GGGCGCCCCGGGGAGCAGCCGC	CACAGCAGGGG	+
1	MA1630.2	-1	0.00681435	5.73087	0.226463	12	GGGCGCCCCGGGGAGCAGCCGC	GGGGGAGGGGAG	+
1	MA0516.3	-4	0.00701671	5.90105	0.228524	9	GGGCGCCCCGGGGAGCAGCCGC	GGGGCGGGG	+
1	MA0522.3	-12	0.00750591	6.31247	0.239663	10	GGGCGCCCCGGGGAGCAGCCGC	GGGCAGGTGCG	-
1	MA0742.2	-4	0.00818565	6.88413	0.244087	9	GGGCGCCCCGGGGAGCAGCCGC	GGGGCGGGG	+
1	MA1511.2	-4	0.00818565	6.88413	0.244087	9	GGGCGCCCCGGGGAGCAGCCGC	GGGGCGGGG	+
1	MA0524.2	-5	0.00827078	6.95572	0.244087	12	GGGCGCCCCGGGGAGCAGCCGC	TGCCCTGGGGCA	-
1	MA1522.1	-9	0.00858659	7.22133	0.244087	11	GGGCGCCCCGGGGAGCAGCCGC	GGGGAGGGGCG	-
1	MA0162.4	0	0.0086937	7.3114	0.244087	14	GGGCGCCCCGGGGAGCAGCCGC	GGGCGTGGGCGTGG	-
1	MA0811.1	-5	0.00939385	7.90023	0.245676	12	GGGCGCCCCGGGGAGCAGCCGC	TGCCCTGGGGCA	-
1	MA0500.2	-12	0.00939385	7.90023	0.245676	10	GGGCGCCCCGGGGAGCAGCCGC	CAGCAGCTGCTG	-
1	MA1627.1	-4	0.00975778	8.20629	0.245676	14	GGGCGCCCCGGGGAGCAGCCGC	GTGTGGGGGAGGGG	-
1	MA1569.1	-6	0.00980635	8.24714	0.245676	11	GGGCGCCCCGGGGAGCAGCCGC	CGCCTGAGGCG	-
1	MA2002.1	-12	0.00980635	8.24714	0.245676	10	GGGCGCCCCGGGGAGCAGCCGC	GATCAGGCACT	+
1	MA0736.1	-1	0.0103333	8.69029	0.254954	14	GGGCGCCCCGGGGAGCAGCCGC	GACCCCCCGCGAAG	+
1	MA1559.1	-13	0.0113274	9.52638	0.267332	9	GGGCGCCCCGGGGAGCAGCCGC	AACAGGTGCA	+
# Tomtom (Motif Comparison Tool): Version 5.5.4 compiled on Sep 2 2023 at 01:30:01
# The format of this file is described at https://meme-suite.org/meme/doc/tomtom-output-format.html.
# tomtom -no-ssc -oc . --verbosity 1 -text -min-overlap 5 -mi 1 -dist pearson -evalue -thresh 10.0 /tmp/tmplkcrl_zv /home2/ayh8/data/JASPAR/JASPAR2022_CORE_vertebrates_non-redundant_pfms_meme.txt
