## Supplementary Info. 4 for "Dissection of core promoter syntax through single nucleotide resolution modeling of transcription initiation": pos_patterns.pattern_11.tomtom.tsv

Query_ID	Target_ID	Optimal_offset	p-value	E-value	q-value	Overlap	Query_consensus	Target_consensus	Orientation
1	MA1713.1	2	2.80242e-07	0.000235684	0.000471368	6	GGGAGC	GGGGGAGCGGCGGG	-
1	MA1712.1	10	0.000567551	0.477311	0.440546	6	GGGAGC	CCCCGGGGCCCGGAGCCT	-
1	MA1654.1	4	0.000785755	0.66082	0.440546	6	GGGAGC	AATAGGGAGCCATGGAAGGTTTT	+
1	MA1522.1	1	0.00732997	6.16451	1	6	GGGAGC	GGGGAGGGGCG	-
1	MA1965.1	2	0.00739878	6.22237	1	6	GGGAGC	GGGGGAGGGG	-
1	MA0528.2	3	0.00943768	7.93709	1	6	GGGAGC	GGGGGGAGGAGG	+
1	MA1653.1	2	0.00943768	7.93709	1	6	GGGAGC	GGGGGAGGGGGG	-
1	MA1513.1	0	0.00982187	8.2602	1	6	GGGAGC	GGGGGCGGGGC	-
1	MA1630.2	2	0.0106423	8.95018	1	6	GGGAGC	GGGGGAGGGGAG	+
# Tomtom (Motif Comparison Tool): Version 5.5.4 compiled on Sep 2 2023 at 01:30:01
# The format of this file is described at https://meme-suite.org/meme/doc/tomtom-output-format.html.
# tomtom -no-ssc -oc . --verbosity 1 -text -min-overlap 5 -mi 1 -dist pearson -evalue -thresh 10.0 /tmp/tmpl4y1i97d /home2/ayh8/data/JASPAR/JASPAR2022_CORE_vertebrates_non-redundant_pfms_meme.txt
