## Supplementary Info. 4 for "Dissection of core promoter syntax through single nucleotide resolution modeling of transcription initiation": pos_patterns.pattern_12.tomtom.tsv

Query_ID	Target_ID	Optimal_offset	p-value	E-value	q-value	Overlap	Query_consensus	Target_consensus	Orientation
1	MA0050.3	5	4.34826e-07	0.000365689	0.000728934	10	AACTGAAACT	AATGAAACTGAAAGT	+
1	MA0517.1	3	6.02957e-06	0.00507087	0.00349084	10	AACTGAAACT	GGAAAATGAAACTGA	-
1	MA0653.1	5	8.91391e-06	0.0074966	0.00349084	10	AACTGAAACT	AACGAAACCGAAACT	+
1	MA1119.1	0	9.19841e-06	0.00773587	0.00349084	10	AACTGAAACT	AACTGAAACCTGATAC	+
1	MA0652.1	4	1.1578e-05	0.00973706	0.00349084	10	AACTGAAACT	TCGAAACCGAAACT	+
1	MA1419.1	4	1.24942e-05	0.0105076	0.00349084	10	AACTGAAACT	CCGAAACCGAAACTA	+
1	MA1420.1	4	1.58517e-05	0.0133312	0.0037962	10	AACTGAAACT	CCGAAACCGAAACT	+
1	MA1418.1	10	3.07883e-05	0.025893	0.00645163	10	AACTGAAACT	GGGAAACGGAAACCGAAACTG	+
1	MA0051.1	3	7.49336e-05	0.0630191	0.0139575	10	AACTGAAACT	GGAAAGCGAAACCAAAAC	+
1	MA1623.1	3	0.000103987	0.0874528	0.0174321	10	AACTGAAACT	AGAAACAGAAACT	+
1	MA0772.1	4	0.000172363	0.144957	0.0257975	10	AACTGAAACT	ACGAAAGCGAAAGT	+
1	MA1709.1	3	0.000184666	0.155304	0.0257975	10	AACTGAAACT	AGCAACAGAAACCTA	+
1	MA1509.1	-1	0.00021524	0.181016	0.0277557	9	AACTGAAACT	ACCGAAACT	+
1	MA1971.1	1	0.00118948	1.00035	0.14243	10	AACTGAAACT	GCAACGAAACCAGG	+
1	MA1646.1	1	0.005401	4.54224	0.574008	10	AACTGAAACT	AAACAGAAGCAG	+
1	MA1525.2	0	0.0057227	4.81279	0.574008	10	AACTGAAACT	AATGGAAAAT	+
1	MA1484.1	0	0.00610482	5.13415	0.574008	10	AACTGAAACT	GACCGGAAGT	+
1	MA1508.1	2	0.00616336	5.18338	0.574008	10	AACTGAAACT	GAAACAGGAAGT	+
1	MA0081.2	8	0.00679112	5.71133	0.593774	8	AACTGAAACT	AAAAGAGGAAGTGAAA	-
1	MA0762.1	0	0.00731878	6.15509	0.593774	10	AACTGAAACT	AACCGGAAATA	+
1	MA1592.1	6	0.00777808	6.54136	0.593774	10	AACTGAAACT	AGCGAGAACTCATACC	-
1	MA1649.1	0	0.00779239	6.5534	0.593774	10	AACTGAAACT	ATCTGGAACCC	+
1	MA0156.3	0	0.010216	8.59166	0.744605	10	AACTGAAACT	AACCGGAAGTGA	+
1	MA0511.2	1	0.0109817	9.23562	0.767064	8	AACTGAAACT	AAACCGCAA	+
# Tomtom (Motif Comparison Tool): Version 5.5.4 compiled on Sep 2 2023 at 01:30:01
# The format of this file is described at https://meme-suite.org/meme/doc/tomtom-output-format.html.
# tomtom -no-ssc -oc . --verbosity 1 -text -min-overlap 5 -mi 1 -dist pearson -evalue -thresh 10.0 /tmp/tmp6lqohetm /home2/ayh8/data/JASPAR/JASPAR2022_CORE_vertebrates_non-redundant_pfms_meme.txt
