## Supplementary Info. 4 for "Dissection of core promoter syntax through single nucleotide resolution modeling of transcription initiation": pos_patterns.pattern_13.tomtom.tsv

Query_ID	Target_ID	Optimal_offset	p-value	E-value	q-value	Overlap	Query_consensus	Target_consensus	Orientation
1	MA0597.2	-10	1.39738e-05	0.0117519	0.0124109	12	GGGGGGGGGGGCGCAGCGCGGGCCC	GCGCAGGGCAGG	+
1	MA1713.1	-6	1.51222e-05	0.0127178	0.0124109	14	GGGGGGGGGGGCGCAGCGCGGGCCC	GGGGGAGCGGCGGG	-
1	MA1513.1	-1	2.60554e-05	0.0219126	0.0135621	11	GGGGGGGGGGGCGCAGCGCGGGCCC	GGGGGCGGGGC	-
1	MA1961.1	-5	3.30498e-05	0.0277949	0.0135621	12	GGGGGGGGGGGCGCAGCGCGGGCCC	GGGGGGCGGGGG	+
1	MA1650.1	-6	7.39225e-05	0.0621688	0.0242675	12	GGGGGGGGGGGCGCAGCGCGGGCCC	CCCCGCGCACCC	+
1	MA0528.2	-5	8.97263e-05	0.0754598	0.0244905	12	GGGGGGGGGGGCGCAGCGCGGGCCC	GGGGGGAGGAGG	+
1	MA1529.1	-7	0.000107657	0.0905395	0.0244905	18	GGGGGGGGGGGCGCAGCGCGGGCCC	GGGACGCAGCTGCGGCCC	-
1	MA1653.1	-1	0.000119363	0.100384	0.0244905	12	GGGGGGGGGGGCGCAGCGCGGGCCC	GGGGGAGGGGGG	-
1	MA0814.2	-6	0.000288818	0.242896	0.0457417	14	GGGGGGGGGGGCGCAGCGCGGGCCC	CCCGCCTCAGGCCC	-
1	MA1522.1	0	0.00030654	0.2578	0.0457417	11	GGGGGGGGGGGCGCAGCGCGGGCCC	GGGGAGGGGCG	-
1	MA0506.2	-3	0.00037974	0.319362	0.0519426	15	GGGGGGGGGGGCGCAGCGCGGGCCC	CGCGCAGGCGCAGGC	-
1	MA1630.2	-1	0.000455285	0.382894	0.0533793	12	GGGGGGGGGGGCGCAGCGCGGGCCC	GGGGGAGGGGAG	+
1	MA0471.2	-4	0.000534877	0.449832	0.0549131	13	GGGGGGGGGGGCGCAGCGCGGGCCC	GGGGGCGGGAAGG	+
1	MA1723.1	4	0.000546033	0.459214	0.0549131	20	GGGGGGGGGGGCGCAGCGCGGGCCC	GGTGGGCAGGGAGGAAGCAGAAGG	+
1	MA1986.1	-7	0.000583826	0.490998	0.0549131	10	GGGGGGGGGGGCGCAGCGCGGGCCC	GGGGCCCACC	+
1	MA1102.2	-11	0.00063564	0.534573	0.0549131	12	GGGGGGGGGGGCGCAGCGCGGGCCC	AGCAGGGGGCGC	+
1	MA1631.1	-3	0.000675802	0.568349	0.0554635	13	GGGGGGGGGGGCGCAGCGCGGGCCC	GGGGCAGGTGCTG	-
1	MA0079.5	-7	0.00090481	0.760945	0.0707223	9	GGGGGGGGGGGCGCAGCGCGGGCCC	GGGGCGGGG	+
1	MA1982.1	-9	0.000953673	0.802039	0.0711533	15	GGGGGGGGGGGCGCAGCGCGGGCCC	GGGCTAGAGCGGCCC	+
1	MA0516.3	-2	0.00144994	1.2194	0.0962875	9	GGGGGGGGGGGCGCAGCGCGGGCCC	GGGGCGGGG	+
1	MA1122.1	-6	0.00146653	1.23335	0.0962875	11	GGGGGGGGGGGCGCAGCGCGGGCCC	GGGCGGGAAGG	+
1	MA1628.1	-11	0.00146653	1.23335	0.0962875	11	GGGGGGGGGGGCGCAGCGCGGGCCC	CACAGCAGGGG	+
1	MA0753.2	-3	0.00153961	1.29482	0.0971978	13	GGGGGGGGGGGCGCAGCGCGGGCCC	GTGGGGGGGGCGG	-
1	MA0685.2	-7	0.00174118	1.46433	0.1017	9	GGGGGGGGGGGCGCAGCGCGGGCCC	GGGGCGGGG	+
1	MA0830.2	-3	0.00177835	1.49559	0.1017	13	GGGGGGGGGGGCGCAGCGCGGGCCC	GGGGCAGGTGCCG	-
1	MA0146.2	0	0.00179681	1.51112	0.1017	14	GGGGGGGGGGGCGCAGCGCGGGCCC	GGGGCCGAGGCCTG	+
1	MA1615.1	-5	0.00220081	1.85088	0.110423	13	GGGGGGGGGGGCGCAGCGCGGGCCC	CCTGGCCCCAGGG	-
1	MA0039.4	-1	0.00221834	1.86562	0.110423	12	GGGGGGGGGGGCGCAGCGCGGGCCC	GGGGGTGGGGCG	-
1	MA0742.2	-2	0.00227822	1.91599	0.110423	9	GGGGGGGGGGGCGCAGCGCGGGCCC	GGGGCGGGG	+
1	MA1584.1	-10	0.00233717	1.96556	0.110423	15	GGGGGGGGGGGCGCAGCGCGGGCCC	GCACAGCGGGGGGTCG	-
1	MA0696.1	-11	0.00235456	1.98018	0.110423	14	GGGGGGGGGGGCGCAGCGCGGGCCC	CACAGCGGGGGGTC	-
1	MA1712.1	-1	0.0025257	2.12411	0.115159	18	GGGGGGGGGGGCGCAGCGCGGGCCC	CCCCGGGGCCCGGAGCCT	-
1	MA1511.2	-2	0.00322945	2.71597	0.142533	9	GGGGGGGGGGGCGCAGCGCGGGCCC	GGGGCGGGG	+
1	MA0751.1	-10	0.00330515	2.77963	0.142533	15	GGGGGGGGGGGCGCAGCGCGGGCCC	GCACAGCGGGGGGTC	-
1	MA1976.1	3	0.00345007	2.9015	0.142533	24	GGGGGGGGGGGCGCAGCGCGGGCCC	AGGGGGGCCCGGGGGCCTGTGCGAGTG	+
1	MA0103.3	-10	0.00347342	2.92114	0.142533	11	GGGGGGGGGGGCGCAGCGCGGGCCC	GCGCAGGTGGG	-
1	MA1965.1	-1	0.00388395	3.2664	0.15179	10	GGGGGGGGGGGCGCAGCGCGGGCCC	GGGGGAGGGG	-
1	MA1721.1	-8	0.00402804	3.38759	0.15376	16	GGGGGGGGGGGCGCAGCGCGGGCCC	GGCAGCGGCAGCGGCG	+
1	MA1655.1	-8	0.00488842	4.11116	0.179294	12	GGGGGGGGGGGCGCAGCGCGGGCCC	GGGAACAGCCAC	+
1	MA1548.1	-5	0.00491542	4.13387	0.179294	10	GGGGGGGGGGGCGCAGCGCGGGCCC	AGGGGGCCCA	-
1	MA0162.4	-2	0.00545584	4.58836	0.19468	14	GGGGGGGGGGGCGCAGCGCGGGCCC	GGGCGTGGGCGTGG	-
1	MA1981.1	0	0.00586153	4.92955	0.200442	18	GGGGGGGGGGGCGCAGCGCGGGCCC	GAAAGGAAAGGGGCGGGA	+
1	MA0740.2	-2	0.00682128	5.7367	0.21954	9	GGGGGGGGGGGCGCAGCGCGGGCCC	GGGGCGGGG	+
1	MA1730.1	-5	0.0081494	6.85365	0.245638	15	GGGGGGGGGGGCGCAGCGCGGGCCC	AGGAGGCACAGCCGG	-
1	MA0522.3	-10	0.00829215	6.9737	0.245638	11	GGGGGGGGGGGCGCAGCGCGGGCCC	GGGCAGGTGCG	-
1	MA0163.1	-7	0.00838041	7.04792	0.245638	14	GGGGGGGGGGGCGCAGCGCGGGCCC	GGGGCCCAAGGGGG	+
1	MA1627.1	-2	0.0106345	8.94358	0.297308	14	GGGGGGGGGGGCGCAGCGCGGGCCC	GTGTGGGGGAGGGG	-
1	MA0697.2	-8	0.0106866	8.98745	0.297308	13	GGGGGGGGGGGCGCAGCGCGGGCCC	CACAGCAGGAGGC	+
# Tomtom (Motif Comparison Tool): Version 5.5.4 compiled on Sep 2 2023 at 01:30:01
# The format of this file is described at https://meme-suite.org/meme/doc/tomtom-output-format.html.
# tomtom -no-ssc -oc . --verbosity 1 -text -min-overlap 5 -mi 1 -dist pearson -evalue -thresh 10.0 /tmp/tmp04xvcaw_ /home2/ayh8/data/JASPAR/JASPAR2022_CORE_vertebrates_non-redundant_pfms_meme.txt
