## Supplementary Info. 4 for "Dissection of core promoter syntax through single nucleotide resolution modeling of transcription initiation": pos_patterns.pattern_14.tomtom.tsv

Query_ID	Target_ID	Optimal_offset	p-value	E-value	q-value	Overlap	Query_consensus	Target_consensus	Orientation
1	MA0108.2	7	0.00308778	2.59682	1	7	TTATATA	CCCCGCCTTTTATAC	-
1	MA1974.1	1	0.0044629	3.7533	1	7	TTATATA	AATATATACCATATA	+
1	MA0032.2	4	0.00870296	7.31919	1	7	TTATATA	ATATTTACATA	-
1	MA1487.2	5	0.00929254	7.81503	1	7	TTATATA	TTTGTTTATTTAGG	-
1	MA0845.1	4	0.00987228	8.30259	1	7	TTATATA	ATATTTACATA	-
# Tomtom (Motif Comparison Tool): Version 5.5.4 compiled on Sep 2 2023 at 01:30:01
# The format of this file is described at https://meme-suite.org/meme/doc/tomtom-output-format.html.
# tomtom -no-ssc -oc . --verbosity 1 -text -min-overlap 5 -mi 1 -dist pearson -evalue -thresh 10.0 /tmp/tmpajbvpb4h /home2/ayh8/data/JASPAR/JASPAR2022_CORE_vertebrates_non-redundant_pfms_meme.txt
