## Supplementary Info. 4 for "Dissection of core promoter syntax through single nucleotide resolution modeling of transcription initiation": pos_patterns.pattern_15.tomtom.tsv

Query_ID	Target_ID	Optimal_offset	p-value	E-value	q-value	Overlap	Query_consensus	Target_consensus	Orientation
1	MA0604.1	1	2.19916e-05	0.0184949	0.0164884	6	ACGTCA	TACGTCAT	-
1	MA1143.1	3	3.66524e-05	0.0308246	0.0164884	6	ACGTCA	GTTACGTCAT	-
1	MA1127.1	3	7.89207e-05	0.0663723	0.0164884	6	ACGTCA	ATGACGTCATC	-
1	MA1131.1	3	7.89207e-05	0.0663723	0.0164884	6	ACGTCA	ATGACGTCATC	-
1	MA1126.1	4	8.06334e-05	0.0678127	0.0164884	6	ACGTCA	GATGACGTCATCATTT	+
1	MA1475.1	4	9.20736e-05	0.0774339	0.0164884	6	ACGTCA	GGTGACGTCACC	+
1	MA0605.2	4	0.000199294	0.167606	0.0164884	6	ACGTCA	GATGACGTCATC	+
1	MA0656.1	4	0.000199294	0.167606	0.0164884	6	ACGTCA	GATGACGTCATC	+
1	MA1140.2	4	0.000199294	0.167606	0.0164884	6	ACGTCA	GATGACGTCATC	+
1	MA1474.1	4	0.000199294	0.167606	0.0164884	6	ACGTCA	TGCCACGTCACC	+
1	MA1129.1	3	0.000228784	0.192408	0.0164884	6	ACGTCA	ATGACGTCAT	+
1	MA1136.1	3	0.000228784	0.192408	0.0164884	6	ACGTCA	ATGACGTCAT	+
1	MA0638.1	5	0.000256228	0.215488	0.0164884	6	ACGTCA	GTGCCACGTCATCA	+
1	MA0844.1	6	0.000256228	0.215488	0.0164884	6	ACGTCA	AATGCCACGTCATC	+
1	MA1951.1	5	0.000256228	0.215488	0.0164884	6	ACGTCA	TGATGACGTCATCA	+
1	MA0834.1	5	0.000256228	0.215488	0.0164884	6	ACGTCA	CGATGACGTCATCG	-
1	MA1466.1	5	0.000256228	0.215488	0.0164884	6	ACGTCA	CTGCCACGTCATCA	-
1	MA1145.1	5	0.000284694	0.239427	0.0164884	6	ACGTCA	TGATGACGTCATCGC	+
1	MA0609.2	6	0.000313159	0.263366	0.0164884	6	ACGTCA	GCAGTGACGTCACTGC	+
1	MA1133.1	4	0.000320283	0.269358	0.0164884	6	ACGTCA	TGTGACGTCATT	+
1	MA1139.1	4	0.000320283	0.269358	0.0164884	6	ACGTCA	GATGACGTCATC	+
1	MA0840.1	4	0.000320283	0.269358	0.0164884	6	ACGTCA	GGTGACGTCATT	-
1	MA0839.1	5	0.000411774	0.346302	0.0199136	6	ACGTCA	ATGCCACGTCATCA	+
1	MA1470.1	8	0.0011544	0.970849	0.0449342	6	ACGTCA	AAAGCATGACGTCATGATTT	+
1	MA0862.1	2	0.00379483	3.19145	0.144194	6	ACGTCA	TTACGTAA	-
1	MA1632.1	5	0.0054247	4.56217	0.192384	6	ACGTCA	AAATGAGGTCATT	+
1	MA0492.1	4	0.00562197	4.72808	0.19441	6	ACGTCA	GATGACATCATCTTT	-
1	MA0842.2	-1	0.00856876	7.20633	0.279079	5	ACGTCA	CGTCAGCACTTTT	-
1	MA0071.1	4	0.00913121	7.67935	0.288362	6	ACGTCA	ATCAAGGTCA	+
1	MA1933.1	2	0.00955343	8.03444	0.288362	6	ACGTCA	TCACGCCACTTCCGGT	-
1	MA1110.2	2	0.0106446	8.95209	0.288362	6	ACGTCA	CGAGGTCAGT	+
1	MA0018.4	5	0.0108624	9.13531	0.288362	6	ACGTCA	TTATGATGTCATA	+
1	MA0488.1	3	0.0108624	9.13531	0.288362	6	ACGTCA	ATGACATCATCTT	-
1	MA0643.1	3	0.0118135	9.93519	0.288362	6	ACGTCA	TCAAGGTCAT	+
1	MA0663.1	3	0.0118135	9.93519	0.288362	6	ACGTCA	ATCACGTGAT	+
1	MA0664.1	3	0.0118135	9.93519	0.288362	6	ACGTCA	ATCACGTGAT	+
1	MA0831.3	3	0.0118135	9.93519	0.288362	6	ACGTCA	GTCACGTGAC	+
# Tomtom (Motif Comparison Tool): Version 5.5.4 compiled on Sep 2 2023 at 01:30:01
# The format of this file is described at https://meme-suite.org/meme/doc/tomtom-output-format.html.
# tomtom -no-ssc -oc . --verbosity 1 -text -min-overlap 5 -mi 1 -dist pearson -evalue -thresh 10.0 /tmp/tmpgf99cy64 /home2/ayh8/data/JASPAR/JASPAR2022_CORE_vertebrates_non-redundant_pfms_meme.txt
