## Supplementary Info. 4 for "Dissection of core promoter syntax through single nucleotide resolution modeling of transcription initiation": pos_patterns.pattern_16.tomtom.tsv

Query_ID	Target_ID	Optimal_offset	p-value	E-value	q-value	Overlap	Query_consensus	Target_consensus	Orientation
1	MA0506.2	1	3.43917e-08	2.89234e-05	5.78469e-05	10	GCGCATGCGC	CGCGCAGGCGCAGGC	-
1	MA0103.3	0	0.00109691	0.922499	0.596965	10	GCGCATGCGC	GCGCAGGTGGG	-
1	MA0522.3	0	0.00141966	1.19393	0.596965	10	GCGCATGCGC	GGGCAGGTGCG	-
1	MA1631.1	1	0.00317145	2.66719	0.797236	10	GCGCATGCGC	GGGGCAGGTGCTG	-
1	MA1560.1	-1	0.00320094	2.69199	0.797236	9	GCGCATGCGC	CGCACGTGCA	+
1	MA0830.2	1	0.00331787	2.79033	0.797236	10	GCGCATGCGC	GGGGCAGGTGCCG	-
1	MA1648.1	0	0.00576195	4.8458	1	10	GCGCATGCGC	CGGCAGGTGCG	-
1	MA0048.2	-1	0.00707265	5.9481	1	9	GCGCATGCGC	CGCAGCTGCG	-
1	MA1976.1	5	0.00961247	8.08408	1	10	GCGCATGCGC	CCCTCGCACAGGCCCCCGGGCCCCCCT	-
1	MA1106.1	0	0.0115473	9.71131	1	10	GCGCATGCGC	GGGCACGTAC	-
# Tomtom (Motif Comparison Tool): Version 5.5.4 compiled on Sep 2 2023 at 01:30:01
# The format of this file is described at https://meme-suite.org/meme/doc/tomtom-output-format.html.
# tomtom -no-ssc -oc . --verbosity 1 -text -min-overlap 5 -mi 1 -dist pearson -evalue -thresh 10.0 /tmp/tmpbw9vf0s6 /home2/ayh8/data/JASPAR/JASPAR2022_CORE_vertebrates_non-redundant_pfms_meme.txt
