## Supplementary Info. 4 for "Dissection of core promoter syntax through single nucleotide resolution modeling of transcription initiation": pos_patterns.pattern_17.tomtom.tsv

Query_ID	Target_ID	Optimal_offset	p-value	E-value	q-value	Overlap	Query_consensus	Target_consensus	Orientation
1	MA0748.2	-11	3.02296e-05	0.0254231	0.0507979	9	GGGGGGGGCCAAGATGGCGG	AGATGGCGGCG	+
1	MA1109.1	-7	0.000624842	0.525492	0.524993	13	GGGGGGGGCCAAGATGGCGG	GGACAGATGGCAG	+
1	MA0471.2	-1	0.00142178	1.19572	0.688927	13	GGGGGGGGCCAAGATGGCGG	GGGGGCGGGAAGG	+
1	MA0830.2	-6	0.00171186	1.43967	0.688927	13	GGGGGGGGCCAAGATGGCGG	GGGGCAGGTGCCG	-
1	MA0163.1	-3	0.00275013	2.31286	0.688927	14	GGGGGGGGCCAAGATGGCGG	GGGGCCCAAGGGGG	+
1	MA0095.3	-7	0.00290726	2.44501	0.688927	12	GGGGGGGGCCAAGATGGCGG	AACAAAATGGCG	+
1	MA1945.1	-5	0.00348513	2.93099	0.688927	15	GGGGGGGGCCAAGATGGCGG	GGCGGAAGCAGGTGG	+
1	MA1642.1	-6	0.00399527	3.36003	0.688927	13	GGGGGGGGCCAAGATGGCGG	GGAACAGATGGCA	+
1	MA0668.2	-5	0.00443975	3.73383	0.688927	15	GGGGGGGGCCAAGATGGCGG	GGGAACAGATGGTCA	+
1	MA1467.2	-8	0.00477655	4.01708	0.688927	11	GGGGGGGGCCAAGATGGCGG	GACAGATGGCA	+
1	MA1122.1	-3	0.00500069	4.20558	0.688927	11	GGGGGGGGCCAAGATGGCGG	GGGCGGGAAGG	+
1	MA0103.3	-7	0.00523435	4.40209	0.688927	11	GGGGGGGGCCAAGATGGCGG	GCGCAGGTGGG	-
1	MA1723.1	4	0.0053325	4.48463	0.688927	20	GGGGGGGGCCAAGATGGCGG	GGTGGGCAGGGAGGAAGCAGAAGG	+
1	MA0528.2	-4	0.00627953	5.28109	0.688927	12	GGGGGGGGCCAAGATGGCGG	GGGGGGAGGAGG	+
1	MA0104.4	-7	0.00655964	5.51665	0.688927	12	GGGGGGGGCCAAGATGGCGG	GGCCACGTGGCC	+
1	MA1651.1	-5	0.00749807	6.30588	0.741163	15	GGGGGGGGCCAAGATGGCGG	GTTCCAAAATGGCTGCCTCCG	+
1	MA1615.1	0	0.00888901	7.47566	0.82984	13	GGGGGGGGCCAAGATGGCGG	CCCTGGGGCCAGG	+
1	MA1513.1	1	0.0111736	9.39698	0.947728	10	GGGGGGGGCCAAGATGGCGG	GGGGGCGGGGC	-
# Tomtom (Motif Comparison Tool): Version 5.5.4 compiled on Sep 2 2023 at 01:30:01
# The format of this file is described at https://meme-suite.org/meme/doc/tomtom-output-format.html.
# tomtom -no-ssc -oc . --verbosity 1 -text -min-overlap 5 -mi 1 -dist pearson -evalue -thresh 10.0 /tmp/tmpj95z744q /home2/ayh8/data/JASPAR/JASPAR2022_CORE_vertebrates_non-redundant_pfms_meme.txt
