## Supplementary Info. 4 for "Dissection of core promoter syntax through single nucleotide resolution modeling of transcription initiation": pos_patterns.pattern_18.tomtom.tsv

Query_ID	Target_ID	Optimal_offset	p-value	E-value	q-value	Overlap	Query_consensus	Target_consensus	Orientation
1	MA0593.1	1	0.00040357	0.339403	0.678805	4	CTGT	TTTGTTTACTT	-
1	MA0667.1	5	0.00152888	1.28578	1	4	CTGT	AACAGCTGTT	-
1	MA0002.2	2	0.00248637	2.09103	1	4	CTGT	GTCTGTGGTTT	+
1	MA0498.2	0	0.00687015	5.77779	1	4	CTGT	CTGTCAA	-
1	MA0480.2	1	0.00714998	6.01314	1	4	CTGT	TCTGTTTACAT	-
# Tomtom (Motif Comparison Tool): Version 5.5.4 compiled on Sep 2 2023 at 01:30:01
# The format of this file is described at https://meme-suite.org/meme/doc/tomtom-output-format.html.
# tomtom -no-ssc -oc . --verbosity 1 -text -min-overlap 5 -mi 1 -dist pearson -evalue -thresh 10.0 /tmp/tmp597zg5lt /home2/ayh8/data/JASPAR/JASPAR2022_CORE_vertebrates_non-redundant_pfms_meme.txt
