## Supplementary Info. 4 for "Dissection of core promoter syntax through single nucleotide resolution modeling of transcription initiation": pos_patterns.pattern_19.tomtom.tsv

Query_ID	Target_ID	Optimal_offset	p-value	E-value	q-value	Overlap	Query_consensus	Target_consensus	Orientation
1	MA1713.1	-14	2.29199e-07	0.000192756	0.00037207	14	GGGCCCCCGCCCCGGGCGCCGCCCCCGCCG	CCCGCCGCTCCCCC	+
1	MA1961.1	-15	1.66012e-05	0.0139616	0.00600338	12	GGGCCCCCGCCCCGGGCGCCGCCCCCGCCG	CCCCCGCCCCCC	-
1	MA1650.1	-11	1.7907e-05	0.0150598	0.00600338	12	GGGCCCCCGCCCCGGGCGCCGCCCCCGCCG	CCCCGCGCACCC	+
1	MA1513.1	-15	1.84907e-05	0.0155507	0.00600338	11	GGGCCCCCGCCCCGGGCGCCGCCCCCGCCG	GCCCCGCCCCC	+
1	MA0146.2	-12	0.000251452	0.211471	0.0479474	14	GGGCCCCCGCCCCGGGCGCCGCCCCCGCCG	CAGGCCTCGGCCCC	-
1	MA0506.2	-8	0.000256476	0.215696	0.0479474	15	GGGCCCCCGCCCCGGGCGCCGCCCCCGCCG	CGCGCAGGCGCAGGC	-
1	MA0814.2	-11	0.000265825	0.223559	0.0479474	14	GGGCCCCCGCCCCGGGCGCCGCCCCCGCCG	CCCGCCTCAGGCCC	-
1	MA0597.2	-15	0.000444133	0.373516	0.0636769	12	GGGCCCCCGCCCCGGGCGCCGCCCCCGCCG	GCGCAGGGCAGG	+
1	MA1712.1	-3	0.000539208	0.453474	0.0636769	18	GGGCCCCCGCCCCGGGCGCCGCCCCCGCCG	CCCCGGGGCCCGGAGCCT	-
1	MA1615.1	-10	0.000549159	0.461842	0.0636769	13	GGGCCCCCGCCCCGGGCGCCGCCCCCGCCG	CCTGGCCCCAGGG	-
1	MA1529.1	-12	0.000704512	0.592494	0.0747027	18	GGGCCCCCGCCCCGGGCGCCGCCCCCGCCG	GGGACGCAGCTGCGGCCC	-
1	MA0830.2	-8	0.000804141	0.676283	0.0767884	13	GGGCCCCCGCCCCGGGCGCCGCCCCCGCCG	GGGGCAGGTGCCG	-
1	MA1721.1	-7	0.000898116	0.755315	0.0770625	16	GGGCCCCCGCCCCGGGCGCCGCCCCCGCCG	CGCCGCTGCCGCTGCC	-
1	MA0162.4	-16	0.000901955	0.758544	0.0770625	14	GGGCCCCCGCCCCGGGCGCCGCCCCCGCCG	CCACGCCCACGCCC	+
1	MA0742.2	-16	0.00123643	1.03984	0.0872985	9	GGGCCCCCGCCCCGGGCGCCGCCCCCGCCG	CCCCGCCCC	-
1	MA1511.2	-16	0.00123643	1.03984	0.0872985	9	GGGCCCCCGCCCCGGGCGCCGCCCCCGCCG	CCCCGCCCC	-
1	MA0079.5	-16	0.00141364	1.18887	0.0917932	9	GGGCCCCCGCCCCGGGCGCCGCCCCCGCCG	CCCCGCCCC	-
1	MA0516.3	-16	0.00151095	1.27071	0.0943384	9	GGGCCCCCGCCCCGGGCGCCGCCCCCGCCG	CCCCGCCCC	-
1	MA1976.1	-3	0.00188214	1.58288	0.113162	27	GGGCCCCCGCCCCGGGCGCCGCCCCCGCCG	AGGGGGGCCCGGGGGCCTGTGCGAGTG	+
1	MA1522.1	-14	0.0021003	1.76635	0.117569	11	GGGCCCCCGCCCCGGGCGCCGCCCCCGCCG	CGCCCCTCCCC	+
1	MA1653.1	-14	0.00247411	2.08073	0.128764	12	GGGCCCCCGCCCCGGGCGCCGCCCCCGCCG	CCCCCCTCCCCC	+
1	MA0685.2	-16	0.00254437	2.13982	0.128764	9	GGGCCCCCGCCCCGGGCGCCGCCCCCGCCG	CCCCGCCCC	-
1	MA0740.2	-16	0.00271082	2.2798	0.12943	9	GGGCCCCCGCCCCGGGCGCCGCCCCCGCCG	CCCCGCCCC	-
1	MA0103.3	-15	0.00291803	2.45406	0.135342	11	GGGCCCCCGCCCCGGGCGCCGCCCCCGCCG	GCGCAGGTGGG	-
1	MA0039.4	-14	0.00319915	2.69048	0.139967	12	GGGCCCCCGCCCCGGGCGCCGCCCCCGCCG	CGCCCCACCCCC	+
1	MA1102.2	-7	0.00319915	2.69048	0.139967	12	GGGCCCCCGCCCCGGGCGCCGCCCCCGCCG	AGCAGGGGGCGC	+
1	MA1596.1	-14	0.0032764	2.75545	0.139967	16	GGGCCCCCGCCCCGGGCGCCGCCCCCGCCG	GCCTCAGCCTCCCGAG	+
1	MA0522.3	-15	0.00342868	2.88352	0.140697	11	GGGCCCCCGCCCCGGGCGCCGCCCCCGCCG	GGGCAGGTGCG	-
1	MA0048.2	-16	0.00357205	3.00409	0.140697	10	GGGCCCCCGCCCCGGGCGCCGCCCCCGCCG	CGCAGCTGCG	+
1	MA1635.1	-16	0.00377895	3.1781	0.140697	10	GGGCCCCCGCCCCGGGCGCCGCCCCCGCCG	CGCAGCTGCG	+
1	MA0741.1	-15	0.00381351	3.20716	0.140697	11	GGGCCCCCGCCCCGGGCGCCGCCCCCGCCG	GCCACGCCCCC	+
1	MA1986.1	-10	0.00422593	3.554	0.143274	10	GGGCCCCCGCCCCGGGCGCCGCCCCCGCCG	GGTGGGCCCC	-
1	MA0528.2	-15	0.00432464	3.63703	0.143274	12	GGGCCCCCGCCCCGGGCGCCGCCCCCGCCG	CCTCCTCCCCCC	-
1	MA1630.2	-14	0.00432464	3.63703	0.143274	12	GGGCCCCCGCCCCGGGCGCCGCCCCCGCCG	CTCCCCTCCCCC	-
1	MA1982.1	-15	0.00474249	3.98844	0.150955	15	GGGCCCCCGCCCCGGGCGCCGCCCCCGCCG	GGGCCGCTCTAGCCC	-
1	MA0753.2	-18	0.00511581	4.3024	0.156694	12	GGGCCCCCGCCCCGGGCGCCGCCCCCGCCG	CCGCCCCCCCCAC	+
1	MA1959.1	-16	0.00631088	5.30745	0.185661	9	GGGCCCCCGCCCCGGGCGCCGCCCCCGCCG	CCCCGCCCC	-
1	MA1985.1	-10	0.00638315	5.36823	0.185661	15	GGGCCCCCGCCCCGGGCGCCGCCCCCGCCG	AGTGGTCATCGCCCC	-
1	MA1569.1	-7	0.00640467	5.38633	0.185661	11	GGGCCCCCGCCCCGGGCGCCGCCCCCGCCG	CGCCTCAGGCG	+
1	MA0599.1	-15	0.00767408	6.45391	0.204225	10	GGGCCCCCGCCCCGGGCGCCGCCCCCGCCG	GCCCCGCCCC	+
1	MA0736.1	-7	0.00808774	6.80179	0.2052	14	GGGCCCCCGCCCCGGGCGCCGCCCCCGCCG	GACCCCCCGCGAAG	+
1	MA1099.2	-10	0.00808993	6.80363	0.2052	10	GGGCCCCCGCCCCGGGCGCCGCCCCCGCCG	GCCACGTGCC	-
1	MA1631.1	-8	0.00922037	7.75433	0.230275	13	GGGCCCCCGCCCCGGGCGCCGCCCCCGCCG	GGGGCAGGTGCTG	-
1	MA0748.2	-16	0.00954351	8.02609	0.234734	11	GGGCCCCCGCCCCGGGCGCCGCCCCCGCCG	CGCCGCCATCT	-
1	MA0872.1	-7	0.0105191	8.8466	0.251121	13	GGGCCCCCGCCCCGGGCGCCGCCCCCGCCG	TGCCCTCAGGGCA	-
1	MA0633.2	-16	0.011048	9.29139	0.256212	10	GGGCCCCCGCCCCGGGCGCCGCCCCCGCCG	CGCAGCTGCG	+
1	MA1965.1	-16	0.011048	9.29139	0.256212	10	GGGCCCCCGCCCCGGGCGCCGCCCCCGCCG	CCCCTCCCCC	+
# Tomtom (Motif Comparison Tool): Version 5.5.4 compiled on Sep 2 2023 at 01:30:01
# The format of this file is described at https://meme-suite.org/meme/doc/tomtom-output-format.html.
# tomtom -no-ssc -oc . --verbosity 1 -text -min-overlap 5 -mi 1 -dist pearson -evalue -thresh 10.0 /tmp/tmp11ydh2dl /home2/ayh8/data/JASPAR/JASPAR2022_CORE_vertebrates_non-redundant_pfms_meme.txt
