## Supplementary Info. 4 for "Dissection of core promoter syntax through single nucleotide resolution modeling of transcription initiation": pos_patterns.pattern_20.tomtom.tsv

Query_ID	Target_ID	Optimal_offset	p-value	E-value	q-value	Overlap	Query_consensus	Target_consensus	Orientation
1	MA0627.2	3	1.29705e-06	0.00109082	0.00216913	8	ATGCAAAT	AATATGCAAATAA	+
1	MA1115.1	2	2.68947e-06	0.00226185	0.00224889	8	ATGCAAAT	ATATGCAAATT	+
1	MA0507.2	3	8.80061e-06	0.00740131	0.00490593	8	ATGCAAAT	AATATGCAAATTAG	+
1	MA0792.1	1	1.26116e-05	0.0106063	0.00495549	8	ATGCAAAT	TATGCAAAT	+
1	MA0142.1	7	1.51288e-05	0.0127233	0.00495549	8	ATGCAAAT	CTTTGTTATGCAAAT	+
1	MA0789.1	1	1.7779e-05	0.0149521	0.00495549	8	ATGCAAAT	TATGCAAAT	+
1	MA0785.1	3	2.3657e-05	0.0198956	0.00565188	8	ATGCAAAT	AATATGCAAATT	+
1	MA0784.2	3	4.95756e-05	0.0416931	0.00999235	8	ATGCAAAT	ATTATGCAAATTAGCT	-
1	MA0786.1	2	5.37749e-05	0.0452247	0.00999235	8	ATGCAAAT	TTATGCAAATTA	+
1	MA0787.1	2	6.36929e-05	0.0535658	0.0106518	8	ATGCAAAT	TTATGCAAATTA	+
1	MA1962.1	8	7.1351e-05	0.0600062	0.0108477	8	ATGCAAAT	CCATTGTTATGCAAATT	-
1	MA0788.1	3	0.000118171	0.0993819	0.0164687	8	ATGCAAAT	ATTATGCTAATTT	+
1	MA0619.1	1	0.00151938	1.2778	0.184825	8	ATGCAAAT	AATTCAAAT	-
1	MA0845.1	1	0.00154724	1.30123	0.184825	8	ATGCAAAT	TATGTAAATAT	+
1	MA0041.2	1	0.00403176	3.39071	0.430599	8	ATGCAAAT	AAAGTAAATAAACAAT	+
1	MA0032.2	1	0.00437195	3.67681	0.430599	8	ATGCAAAT	TATGTAAATAT	+
1	MA0885.2	0	0.00437715	3.68119	0.430599	8	ATGCAAAT	AAGCAATTAGCA	+
1	MA1476.2	0	0.00496269	4.17362	0.461078	8	ATGCAAAT	AAGCAATTAGCA	+
1	MA0730.1	5	0.00922155	7.75533	0.811672	8	ATGCAAAT	AGGTCATGCAAAGGTCA	+
# Tomtom (Motif Comparison Tool): Version 5.5.4 compiled on Sep 2 2023 at 01:30:01
# The format of this file is described at https://meme-suite.org/meme/doc/tomtom-output-format.html.
# tomtom -no-ssc -oc . --verbosity 1 -text -min-overlap 5 -mi 1 -dist pearson -evalue -thresh 10.0 /tmp/tmpggt09tws /home2/ayh8/data/JASPAR/JASPAR2022_CORE_vertebrates_non-redundant_pfms_meme.txt
