## Supplementary Info. 4 for "Dissection of core promoter syntax through single nucleotide resolution modeling of transcription initiation": pos_patterns.pattern_21.tomtom.tsv

Query_ID	Target_ID	Optimal_offset	p-value	E-value	q-value	Overlap	Query_consensus	Target_consensus	Orientation
1	MA0871.2	2	8.25191e-07	0.000693986	0.000632544	8	CACGTGAC	CCCACGTGACC	+
1	MA0831.3	2	1.96161e-06	0.00164971	0.000632544	8	CACGTGAC	GTCACGTGAC	+
1	MA0603.1	1	1.96161e-06	0.00164971	0.000632544	8	CACGTGAC	GCACGTGACC	-
1	MA1464.1	2	1.96161e-06	0.00164971	0.000632544	8	CACGTGAC	GGCACGTGAC	-
1	MA0636.1	2	3.43874e-06	0.00289198	0.000924052	8	CACGTGAC	GTCACGTGAC	+
1	MA0526.4	3	5.73123e-06	0.00481997	0.00103877	8	CACGTGAC	GGTCACGTGACC	+
1	MA0692.1	2	6.44278e-06	0.00541838	0.00103877	8	CACGTGAC	ATCACGTGAC	+
1	MA0620.3	6	1.80559e-05	0.0151851	0.00242598	8	CACGTGAC	TAAAGTCACGTGACTTTA	+
1	MA0004.1	0	3.19505e-05	0.0268704	0.00366908	6	CACGTGAC	CACGTG	+
1	MA0464.2	2	3.41351e-05	0.0287076	0.00366908	8	CACGTGAC	ATCACGTGAC	+
1	MA0663.1	2	5.73922e-05	0.0482668	0.00544317	8	CACGTGAC	ATCACGTGAT	-
1	MA0664.1	2	6.79778e-05	0.0571693	0.00608895	8	CACGTGAC	ATCACGTGAT	-
1	MA0828.2	4	0.000150074	0.126212	0.0102988	8	CACGTGAC	TTATCACGTGATAA	+
1	MA1939.1	2	0.00015969	0.134299	0.0102988	8	CACGTGAC	ATCACGTGATTTCCGGC	-
1	MA0608.1	1	0.000204053	0.171608	0.0126537	8	CACGTGAC	ACACGTGGC	-
1	MA0093.3	4	0.000252977	0.212754	0.014567	8	CACGTGAC	TGGTCATGTGACCT	+
1	MA0104.4	3	0.000391043	0.328867	0.0193738	8	CACGTGAC	GGCCACGTGGCC	+
1	MA1576.1	7	0.000392242	0.329876	0.0193738	8	CACGTGAC	GTGACCTTACGTGACCTTA	+
1	MA1933.1	1	0.000396535	0.333486	0.0193738	8	CACGTGAC	TCACGCCACTTCCGGT	-
1	MA1474.1	3	0.000418797	0.352208	0.0198597	8	CACGTGAC	TGCCACGTCACC	+
1	MA0147.3	3	0.000483851	0.406919	0.0222891	8	CACGTGAC	GGGCACGTGGCC	-
1	MA0616.2	2	0.000547812	0.46071	0.0238714	8	CACGTGAC	GGCACGTGCC	-
1	MA1493.1	2	0.000547812	0.46071	0.0238714	8	CACGTGAC	AACACGTGCC	-
1	MA1969.1	10	0.000712906	0.599554	0.030248	8	CACGTGAC	CCTGTGTCCTCATGTGACCTCTCC	+
1	MA0822.1	3	0.000878541	0.738853	0.0354493	8	CACGTGAC	TGGCACGTGCCA	+
1	MA1099.2	2	0.000879467	0.739632	0.0354493	8	CACGTGAC	GCCACGTGCC	-
1	MA0823.1	2	0.000940538	0.790992	0.0359827	8	CACGTGAC	GACACGTGCC	+
1	MA0825.1	2	0.000940538	0.790992	0.0359827	8	CACGTGAC	ACCACGTGCC	+
1	MA0622.1	1	0.00111009	0.933585	0.0406774	7	CACGTGAC	ACACGTGC	-
1	MA0649.1	2	0.00134264	1.12916	0.0481054	8	CACGTGAC	GACACGTGCC	+
1	MA0821.2	2	0.00165202	1.38934	0.0532711	8	CACGTGAC	GGCACGTGCC	+
1	MA0058.3	2	0.00199846	1.6807	0.0594335	8	CACGTGAC	ACCACGTGCT	+
1	MA0829.2	4	0.00206429	1.73607	0.0594335	8	CACGTGAC	AGATCACCTGATCT	+
1	MA0626.1	2	0.00260391	2.18989	0.0723845	8	CACGTGAC	GGCACGTGTC	+
1	MA0059.1	3	0.00283584	2.38494	0.076204	8	CACGTGAC	GAGCACGTGGT	+
1	MA0638.1	4	0.00326705	2.74759	0.0863524	8	CACGTGAC	GTGCCACGTCATCA	+
1	MA0819.2	1	0.00334467	2.81287	0.086978	8	CACGTGAC	GCACGTGTTT	-
1	MA1106.1	1	0.0039451	3.31783	0.0993861	8	CACGTGAC	GTACGTGCCC	+
1	MA1466.1	4	0.00436575	3.6716	0.108291	8	CACGTGAC	CTGCCACGTCATCA	-
1	MA0839.1	4	0.00499194	4.19822	0.120127	8	CACGTGAC	ATGCCACGTCATCA	+
1	MA0632.2	3	0.00546799	4.59858	0.129648	7	CACGTGAC	GTGCGCGTGA	-
1	MA1995.1	1	0.00740101	6.22425	0.170467	8	CACGTGAC	AATCGTGACTC	+
1	MA0672.1	2	0.00809331	6.80648	0.181235	8	CACGTGAC	ACCACTTGAA	+
1	MA0844.1	5	0.00856941	7.20687	0.185344	8	CACGTGAC	AATGCCACGTCATC	+
1	MA2003.1	1	0.00862168	7.25083	0.185344	8	CACGTGAC	CCACTTGAAC	+
1	MA1475.1	3	0.00903019	7.59439	0.191572	8	CACGTGAC	GGTGACGTCACC	-
1	MA0604.1	0	0.00972005	8.17456	0.202188	8	CACGTGAC	TACGTCAT	-
1	MA0860.1	6	0.0110831	9.32085	0.220609	8	CACGTGAC	TGACCTTTCGTGACCTT	-
# Tomtom (Motif Comparison Tool): Version 5.5.4 compiled on Sep 2 2023 at 01:30:01
# The format of this file is described at https://meme-suite.org/meme/doc/tomtom-output-format.html.
# tomtom -no-ssc -oc . --verbosity 1 -text -min-overlap 5 -mi 1 -dist pearson -evalue -thresh 10.0 /tmp/tmpeai3zsyw /home2/ayh8/data/JASPAR/JASPAR2022_CORE_vertebrates_non-redundant_pfms_meme.txt
