## Supplementary Info. 4 for "Dissection of core promoter syntax through single nucleotide resolution modeling of transcription initiation": pos_patterns.pattern_22.tomtom.tsv

Query_ID	Target_ID	Optimal_offset	p-value	E-value	q-value	Overlap	Query_consensus	Target_consensus	Orientation
1	MA0081.2	6	6.78638e-06	0.00570734	0.00895107	10	GAAAGTGAAA	AAAAGAGGAAGTGAAA	-
1	MA0050.3	3	1.23761e-05	0.0104083	0.00895107	10	GAAAGTGAAA	AATGAAACTGAAAGT	+
1	MA0772.1	2	2.10584e-05	0.0177101	0.00895107	10	GAAAGTGAAA	ACGAAAGCGAAAGT	+
1	MA0051.1	1	2.13966e-05	0.0179945	0.00895107	10	GAAAGTGAAA	GGAAAGCGAAACCAAAAC	+
1	MA0517.1	1	7.1592e-05	0.0602089	0.0239599	10	GAAAGTGAAA	GGAAAATGAAACTGA	-
1	MA0080.6	7	0.000132911	0.111779	0.0370683	10	GAAAGTGAAA	AAAAAGAGGAAGTGGAA	+
1	MA0640.2	4	0.000282922	0.237937	0.0676332	10	GAAAGTGAAA	ACCAGGAAGTGGAA	-
1	MA1623.1	1	0.000363787	0.305945	0.0760936	10	GAAAGTGAAA	AGAAACAGAAACT	+
1	MA0652.1	2	0.000499497	0.420077	0.0903901	10	GAAAGTGAAA	TCGAAACCGAAACT	+
1	MA0761.2	5	0.000554593	0.466413	0.0903901	9	GAAAGTGAAA	AAACAGGAAGTGAA	+
1	MA0653.1	3	0.000594186	0.49971	0.0903901	10	GAAAGTGAAA	AACGAAACCGAAACT	+
1	MA1420.1	2	0.000713495	0.60005	0.099495	10	GAAAGTGAAA	CCGAAACCGAAACT	+
1	MA1419.1	2	0.000889763	0.748291	0.108696	10	GAAAGTGAAA	CCGAAACCGAAACTA	+
1	MA1652.1	3	0.000909393	0.764799	0.108696	10	GAAAGTGAAA	GGAGGAGGTGAGAA	+
1	MA0062.3	5	0.00147274	1.23858	0.164296	9	GAAAGTGAAA	AAACAGGAAGTGGG	-
1	MA1418.1	8	0.0019061	1.60303	0.19935	10	GAAAGTGAAA	GGGAAACGGAAACCGAAACTG	+
1	MA0156.3	4	0.00426202	3.58436	0.419525	8	GAAAGTGAAA	AACCGGAAGTGA	+
1	MA1508.1	0	0.00530953	4.46532	0.449882	10	GAAAGTGAAA	GAAACAGGAAGT	+
1	MA0598.3	6	0.00532417	4.47763	0.449882	9	GAAAGTGAAA	GAAACAGGAAGTGAG	-
1	MA0136.3	4	0.00554443	4.66287	0.449882	8	GAAAGTGAAA	AGAAGGAAGTGA	+
1	MA0676.1	0	0.00564581	4.74813	0.449882	9	GAAAGTGAAA	AAAAGTCAA	+
1	MA0473.3	5	0.00686968	5.7774	0.513166	9	GAAAGTGAAA	AAACAGGAAGTGGG	+
1	MA1119.1	-2	0.00707381	5.94908	0.513166	8	GAAAGTGAAA	AACTGAAACCTGATAC	+
1	MA0508.3	-2	0.00736	6.18976	0.513166	8	GAAAGTGAAA	AAGAGAAAGAA	-
1	MA0474.3	5	0.00782001	6.57663	0.52343	9	GAAAGTGAAA	AAACAGGAAGTGGG	+
1	MA0802.1	0	0.00835359	7.02537	0.537639	10	GAAAGTGAAA	AGGTGTGAAA	+
1	MA0759.2	3	0.00978602	8.23004	0.606504	8	GAAAGTGAAA	ACCGGAAGTGG	+
1	MA0076.2	3	0.0115136	9.68295	0.621563	8	GAAAGTGAAA	GCCGGAAGTGG	-
1	MA0028.2	3	0.0118862	9.99632	0.621563	7	GAAAGTGAAA	ACCGGAAGTG	+
1	MA0645.1	3	0.0118862	9.99632	0.621563	7	GAAAGTGAAA	AGCGGAAGTG	+
1	MA0763.1	3	0.0118862	9.99632	0.621563	7	GAAAGTGAAA	ACCGGAAGTG	+
1	MA0764.3	3	0.0118862	9.99632	0.621563	7	GAAAGTGAAA	ACCGGAAGTG	+
# Tomtom (Motif Comparison Tool): Version 5.5.4 compiled on Sep 2 2023 at 01:30:01
# The format of this file is described at https://meme-suite.org/meme/doc/tomtom-output-format.html.
# tomtom -no-ssc -oc . --verbosity 1 -text -min-overlap 5 -mi 1 -dist pearson -evalue -thresh 10.0 /tmp/tmplex_5x4j /home2/ayh8/data/JASPAR/JASPAR2022_CORE_vertebrates_non-redundant_pfms_meme.txt
