## Supplementary Info. 4 for "Dissection of core promoter syntax through single nucleotide resolution modeling of transcription initiation": pos_patterns.pattern_23.tomtom.tsv

Query_ID	Target_ID	Optimal_offset	p-value	E-value	q-value	Overlap	Query_consensus	Target_consensus	Orientation
1	MA1633.2	1	3.9684e-06	0.00333742	0.00137853	7	TGAGTCA	ATGAGTCAT	-
1	MA0462.2	2	6.61398e-06	0.00556236	0.00137853	7	TGAGTCA	TATGAGTCATA	-
1	MA1634.1	2	6.61398e-06	0.00556236	0.00137853	7	TGAGTCA	TATGAGTCATA	-
1	MA1988.1	2	6.61398e-06	0.00556236	0.00137853	7	TGAGTCA	TATGAGTCATC	-
1	MA1928.1	3	7.93678e-06	0.00667483	0.00137853	7	TGAGTCA	TTGTGAGTCATA	+
1	MA0489.2	3	7.93678e-06	0.00667483	0.00137853	7	TGAGTCA	AGATGAGTCATA	-
1	MA1141.1	3	9.25956e-06	0.00778729	0.00137853	7	TGAGTCA	GGATGAGTCATCG	+
1	MA0477.2	3	9.25956e-06	0.00778729	0.00137853	7	TGAGTCA	GGATGAGTCATCA	-
1	MA0490.2	3	9.25956e-06	0.00778729	0.00137853	7	TGAGTCA	AAATGAGTCATTT	-
1	MA0491.2	3	9.25956e-06	0.00778729	0.00137853	7	TGAGTCA	GGATGAGTCATCA	-
1	MA0496.3	5	1.19051e-05	0.0100122	0.00137853	7	TGAGTCA	ATTGCTGAGTCAGCA	-
1	MA0501.1	7	1.19051e-05	0.0100122	0.00137853	7	TGAGTCA	AAATTGCTGAGTCAT	-
1	MA0591.1	4	1.19051e-05	0.0100122	0.00137853	7	TGAGTCA	GTGCTGAGTCATCCT	-
1	MA0659.3	4	1.19051e-05	0.0100122	0.00137853	7	TGAGTCA	CTGCTGAGTCAGCAC	-
1	MA0089.2	5	1.32279e-05	0.0111247	0.00142959	7	TGAGTCA	ATTGCTGAGTCATTCT	-
1	MA0835.2	2	1.91846e-05	0.0161342	0.00180828	7	TGAGTCA	TATGAGTCATA	-
1	MA0841.1	2	1.91846e-05	0.0161342	0.00180828	7	TGAGTCA	GATGAGTCATG	-
1	MA0655.1	1	2.00783e-05	0.0168858	0.00180828	7	TGAGTCA	ATGAGTCAT	-
1	MA1130.1	3	2.30215e-05	0.019361	0.00196422	7	TGAGTCA	GGATGAGTCATC	+
1	MA0099.3	1	2.67709e-05	0.0225143	0.00207334	7	TGAGTCA	ATGAGTCATC	+
1	MA1128.1	3	2.68583e-05	0.0225878	0.00207334	7	TGAGTCA	GGATGAGTCATCA	-
1	MA1144.1	1	3.81325e-05	0.0320694	0.00280985	7	TGAGTCA	ATGAGTCATC	-
1	MA1138.1	1	4.94344e-05	0.0415743	0.00348428	7	TGAGTCA	ATGAGTCATC	-
1	MA0150.2	3	6.02336e-05	0.0506564	0.00394692	7	TGAGTCA	TGCTGAGTCATGCTG	-
1	MA1135.1	1	6.08678e-05	0.0511898	0.00394692	7	TGAGTCA	ATGAGTCATC	-
1	MA1137.1	3	6.67309e-05	0.0561207	0.00416068	7	TGAGTCA	GTATGAGTCATCA	-
1	MA1142.1	1	7.25558e-05	0.0610194	0.00425312	7	TGAGTCA	ATGAGTCATC	-
1	MA1134.1	2	7.41507e-05	0.0623607	0.00425312	7	TGAGTCA	GATGAGTCATCC	+
1	MA0478.1	1	7.60841e-05	0.0639867	0.00425312	7	TGAGTCA	ATGAGTCATCC	-
1	MA1132.1	1	0.000108564	0.0913027	0.00586648	7	TGAGTCA	ATGAGTCATC	-
1	MA0476.1	2	0.000167302	0.140701	0.00874884	7	TGAGTCA	AATGAGTCACA	-
1	MA1520.1	4	0.000454246	0.382021	0.0223146	7	TGAGTCA	ATGCTGAGTCAGCAA	+
1	MA1101.2	6	0.000477327	0.401432	0.0227588	7	TGAGTCA	AAATGATGAGTCATGCTTT	-
1	MA1521.1	4	0.000521665	0.43872	0.0241515	7	TGAGTCA	TTGCTGAGTCAGCAA	+
1	MA1114.1	3	0.00449506	3.78034	0.105608	7	TGAGTCA	GGGTGAGTGACAGGCGG	+
1	MA0003.4	5	0.00524828	4.41381	0.120798	7	TGAGTCA	TGGCCTGAGGCAAT	-
1	MA0782.2	2	0.00529061	4.4494	0.120798	7	TGAGTCA	TTTGAGTGACAGCTA	+
1	MA1995.1	-1	0.0110172	9.26547	0.248056	6	TGAGTCA	GAGTCACGATT	-
# Tomtom (Motif Comparison Tool): Version 5.5.4 compiled on Sep 2 2023 at 01:30:01
# The format of this file is described at https://meme-suite.org/meme/doc/tomtom-output-format.html.
# tomtom -no-ssc -oc . --verbosity 1 -text -min-overlap 5 -mi 1 -dist pearson -evalue -thresh 10.0 /tmp/tmp5_32eeet /home2/ayh8/data/JASPAR/JASPAR2022_CORE_vertebrates_non-redundant_pfms_meme.txt
