## Supplementary Info. 4 for "Dissection of core promoter syntax through single nucleotide resolution modeling of transcription initiation": pos_patterns.pattern_26.tomtom.tsv

Query_ID	Target_ID	Optimal_offset	p-value	E-value	q-value	Overlap	Query_consensus	Target_consensus	Orientation
1	MA1102.2	-2	2.09191e-08	1.7593e-05	2.16455e-05	12	CCGCCAGGGGGCGC	AGCAGGGGGCGC	+
1	MA0139.1	3	2.6322e-08	2.21368e-05	2.16455e-05	14	CCGCCAGGGGGCGC	TGGCCACCAGGGGGCGCTA	+
1	MA1929.1	18	1.71703e-07	0.000144403	9.41318e-05	14	CCGCCAGGGGGCGC	CTGCAGTTCCAGCTGTGGCCACCAGGGGGCGCTA	+
1	MA1930.1	19	4.26348e-07	0.000358558	0.0001753	14	CCGCCAGGGGGCGC	CTGCAGTTCCCCCTTCTGGCCACTAGGGGGCGCTA	+
1	MA0155.1	-1	5.9328e-05	0.0498948	0.019515	12	CCGCCAGGGGGCGC	TGTCAGGGGGCG	+
1	MA0830.2	0	0.000278716	0.2344	0.0763992	13	CCGCCAGGGGGCGC	GGGGCAGGTGCCG	-
1	MA1548.1	-5	0.000669492	0.563043	0.157299	9	CCGCCAGGGGGCGC	AGGGGGCCCA	-
1	MA0104.4	-1	0.00091718	0.771348	0.167606	12	CCGCCAGGGGGCGC	GGCCACGTGGCC	+
1	MA0697.2	1	0.00115876	0.974519	0.174014	12	CCGCCAGGGGGCGC	CACAGCAGGAGGC	+
1	MA0810.1	-1	0.00116385	0.978798	0.174014	12	CCGCCAGGGGGCGC	TGCCCGGGGGCA	-
1	MA1648.1	-1	0.00136004	1.14379	0.186401	11	CCGCCAGGGGGCGC	CGGCAGGTGCG	-
1	MA1615.1	-2	0.00232532	1.9556	0.280624	12	CCGCCAGGGGGCGC	CCCTGGGGCCAGG	+
1	MA0147.3	-1	0.00238877	2.00895	0.280624	12	CCGCCAGGGGGCGC	GGGCACGTGGCC	-
1	MA1987.1	2	0.00300313	2.52564	0.297695	14	CCGCCAGGGGGCGC	GAGCACCAAAGGGGGGAAGGG	+
1	MA1628.1	1	0.00315028	2.64939	0.297695	10	CCGCCAGGGGGCGC	CACAGCAGGGG	+
1	MA1631.1	0	0.00338466	2.8465	0.297695	13	CCGCCAGGGGGCGC	GGGGCAGGTGCTG	-
1	MA0103.3	-1	0.00362011	3.04452	0.297695	11	CCGCCAGGGGGCGC	GCGCAGGTGGG	-
1	MA0522.3	-1	0.00362011	3.04452	0.297695	11	CCGCCAGGGGGCGC	GGGCAGGTGCG	-
1	MA1513.1	-6	0.00362011	3.04452	0.297695	8	CCGCCAGGGGGCGC	GGGGGCGGGGC	-
1	MA1568.1	-1	0.00415709	3.49611	0.325574	12	CCGCCAGGGGGCGC	CACCATATGGCG	+
1	MA1629.1	3	0.00447045	3.75965	0.334201	11	CCGCCAGGGGGCGC	CTCACAGCAGGGGG	+
1	MA1467.2	-2	0.00476411	4.00661	0.336795	11	CCGCCAGGGGGCGC	GACAGATGGCA	+
1	MA0811.1	-1	0.00491472	4.13328	0.336795	12	CCGCCAGGGGGCGC	TGCCCTGGGGCA	-
1	MA0079.5	-7	0.00573745	4.8252	0.364317	7	CCGCCAGGGGGCGC	GGGGCGGGG	+
1	MA0154.4	2	0.0059544	5.00765	0.364317	13	CCGCCAGGGGGCGC	AGTCCCCAGGGGACT	+
1	MA0524.2	-1	0.00630483	5.30236	0.364317	12	CCGCCAGGGGGCGC	TGCCCTGGGGCA	-
1	MA1712.1	-1	0.00645037	5.42476	0.364317	13	CCGCCAGGGGGCGC	CCCCGGGGCCCGGAGCCT	-
1	MA0814.2	1	0.0065743	5.52898	0.364317	13	CCGCCAGGGGGCGC	CCCGCCTCAGGCCC	-
1	MA0516.3	-7	0.0066454	5.58879	0.364317	7	CCGCCAGGGGGCGC	GGGGCGGGG	+
1	MA0742.2	-7	0.00731818	6.15459	0.381021	7	CCGCCAGGGGGCGC	GGGGCGGGG	+
1	MA1109.1	-1	0.00747617	6.28746	0.381021	13	CCGCCAGGGGGCGC	GGACAGATGGCAG	+
1	MA0685.2	-7	0.00767654	6.45597	0.381021	7	CCGCCAGGGGGCGC	GGGGCGGGG	+
1	MA1511.2	-7	0.00804988	6.76995	0.381021	7	CCGCCAGGGGGCGC	GGGGCGGGG	+
1	MA0116.1	2	0.00867079	7.29214	0.381021	13	CCGCCAGGGGGCGC	GGCACCCAGGGGTGC	+
1	MA0750.2	-2	0.00871614	7.33027	0.381021	12	CCGCCAGGGGGCGC	GCCCGGAAGTGGC	+
1	MA0163.1	0	0.00991214	8.33611	0.381021	14	CCGCCAGGGGGCGC	CCCCCTTGGGCCCC	-
1	MA0146.2	0	0.0102828	8.64784	0.381021	14	CCGCCAGGGGGCGC	GGGGCCGAGGCCTG	+
1	MA1638.1	-2	0.01057	8.88941	0.381021	10	CCGCCAGGGGGCGC	ACCAGATGGC	+
1	MA1578.1	-4	0.01057	8.88941	0.381021	10	CCGCCAGGGGGCGC	AAGTGGGGGG	-
1	MA1584.1	3	0.0106132	8.92573	0.381021	13	CCGCCAGGGGGCGC	GCACAGCGGGGGGTCG	-
1	MA0597.2	-1	0.0111202	9.35205	0.381021	12	CCGCCAGGGGGCGC	GCGCAGGGCAGG	+
1	MA0747.1	-5	0.0111202	9.35205	0.381021	9	CCGCCAGGGGGCGC	AGTGGGCGTGGC	-
# Tomtom (Motif Comparison Tool): Version 5.5.4 compiled on Sep 2 2023 at 01:30:01
# The format of this file is described at https://meme-suite.org/meme/doc/tomtom-output-format.html.
# tomtom -no-ssc -oc . --verbosity 1 -text -min-overlap 5 -mi 1 -dist pearson -evalue -thresh 10.0 /tmp/tmp1yej0vfu /home2/ayh8/data/JASPAR/JASPAR2022_CORE_vertebrates_non-redundant_pfms_meme.txt
