## Supplementary Info. 4 for "Dissection of core promoter syntax through single nucleotide resolution modeling of transcription initiation": pos_patterns.pattern_27.tomtom.tsv

Query_ID	Target_ID	Optimal_offset	p-value	E-value	q-value	Overlap	Query_consensus	Target_consensus	Orientation
1	MA1961.1	0	0.000135863	0.114261	0.0980992	12	GGGCGGCGCCGGCGGGCAGCACCC	GGGGGGCGGGGG	+
1	MA0597.2	-8	0.000178694	0.150281	0.0980992	12	GGGCGGCGCCGGCGGGCAGCACCC	GCGCAGGGCAGG	+
1	MA1650.1	-1	0.000178694	0.150281	0.0980992	12	GGGCGGCGCCGGCGGGCAGCACCC	GGGTGCGCGGGG	-
1	MA1122.1	-9	0.000365174	0.307111	0.104004	11	GGGCGGCGCCGGCGGGCAGCACCC	GGGCGGGAAGG	+
1	MA0146.2	-1	0.000418264	0.35176	0.104004	14	GGGCGGCGCCGGCGGGCAGCACCC	GGGGCCGAGGCCTG	+
1	MA1513.1	-1	0.000438199	0.368526	0.104004	11	GGGCGGCGCCGGCGGGCAGCACCC	GGGGGCGGGGC	-
1	MA1713.1	1	0.000451207	0.379465	0.104004	13	GGGCGGCGCCGGCGGGCAGCACCC	GGGGGAGCGGCGGG	-
1	MA0528.2	-8	0.000505197	0.424871	0.104004	12	GGGCGGCGCCGGCGGGCAGCACCC	GGGGGGAGGAGG	+
1	MA1615.1	-4	0.000743063	0.624916	0.111039	13	GGGCGGCGCCGGCGGGCAGCACCC	CCCTGGGGCCAGG	+
1	MA0471.2	-7	0.00116827	0.982514	0.137433	13	GGGCGGCGCCGGCGGGCAGCACCC	GGGGGCGGGAAGG	+
1	MA0814.2	-2	0.00154018	1.2953	0.169106	14	GGGCGGCGCCGGCGGGCAGCACCC	GGGCCTGAGGCGGG	+
1	MA0162.4	0	0.00264454	2.22406	0.261501	14	GGGCGGCGCCGGCGGGCAGCACCC	GGGCGTGGGCGTGG	-
1	MA1630.2	-7	0.00280129	2.35588	0.261501	12	GGGCGGCGCCGGCGGGCAGCACCC	GGGGGAGGGGAG	+
1	MA1965.1	-9	0.00298311	2.50879	0.261501	10	GGGCGGCGCCGGCGGGCAGCACCC	GGGGGAGGGG	-
1	MA1712.1	1	0.00318714	2.68038	0.262451	17	GGGCGGCGCCGGCGGGCAGCACCC	AGGCTCCGGGCCCCGGGG	+
1	MA1653.1	-9	0.00373639	3.1423	0.262526	12	GGGCGGCGCCGGCGGGCAGCACCC	GGGGGAGGGGGG	-
1	MA1711.1	-5	0.00385412	3.24132	0.262526	17	GGGCGGCGCCGGCGGGCAGCACCC	GTGCCGTGGTGAAGCGG	-
1	MA1723.1	1	0.00386221	3.24812	0.262526	23	GGGCGGCGCCGGCGGGCAGCACCC	GGTGGGCAGGGAGGAAGCAGAAGG	+
1	MA1728.1	-11	0.00430387	3.61955	0.262526	12	GGGCGGCGCCGGCGGGCAGCACCC	CTGGGCAGCAGC	-
1	MA0810.1	-6	0.00461616	3.88219	0.271519	12	GGGCGGCGCCGGCGGGCAGCACCC	TGCCCGGGGGCA	-
1	MA0516.3	-8	0.00566827	4.76702	0.311177	9	GGGCGGCGCCGGCGGGCAGCACCC	GGGGCGGGG	+
1	MA1102.2	-2	0.00651068	5.47548	0.345893	12	GGGCGGCGCCGGCGGGCAGCACCC	GCGCCCCCTGCT	-
1	MA1627.1	-5	0.0073095	6.14729	0.36845	14	GGGCGGCGCCGGCGGGCAGCACCC	GTGTGGGGGAGGGG	-
1	MA0506.2	-9	0.00782403	6.58001	0.36845	15	GGGCGGCGCCGGCGGGCAGCACCC	CGCGCAGGCGCAGGC	-
1	MA0079.5	-8	0.00783012	6.58513	0.36845	9	GGGCGGCGCCGGCGGGCAGCACCC	GGGGCGGGG	+
1	MA0750.2	-10	0.00961291	8.08446	0.42298	13	GGGCGGCGCCGGCGGGCAGCACCC	GCCCGGAAGTGGC	+
1	MA1985.1	-8	0.0104217	8.76464	0.42298	15	GGGCGGCGCCGGCGGGCAGCACCC	GGGGCGATGACCACT	+
1	MA1569.1	-3	0.010852	9.12656	0.42298	11	GGGCGGCGCCGGCGGGCAGCACCC	CGCCTCAGGCG	+
1	MA0742.2	-8	0.0115211	9.68923	0.42298	9	GGGCGGCGCCGGCGGGCAGCACCC	GGGGCGGGG	+
1	MA1100.2	-14	0.0117688	9.89759	0.42298	10	GGGCGGCGCCGGCGGGCAGCACCC	GGCAGCTGCC	+
# Tomtom (Motif Comparison Tool): Version 5.5.4 compiled on Sep 2 2023 at 01:30:01
# The format of this file is described at https://meme-suite.org/meme/doc/tomtom-output-format.html.
# tomtom -no-ssc -oc . --verbosity 1 -text -min-overlap 5 -mi 1 -dist pearson -evalue -thresh 10.0 /tmp/tmp01jy_82m /home2/ayh8/data/JASPAR/JASPAR2022_CORE_vertebrates_non-redundant_pfms_meme.txt
