## Supplementary Info. 4 for "Dissection of core promoter syntax through single nucleotide resolution modeling of transcription initiation": pos_patterns.pattern_28.tomtom.tsv

Query_ID	Target_ID	Optimal_offset	p-value	E-value	q-value	Overlap	Query_consensus	Target_consensus	Orientation
1	MA0517.1	1	3.08785e-06	0.00259688	0.00517642	10	GAAAACGAAA	GGAAAATGAAACTGA	-
1	MA1418.1	2	7.39469e-06	0.00621893	0.00619816	10	GAAAACGAAA	GGGAAACGGAAACCGAAACTG	+
1	MA0772.1	2	2.97473e-05	0.0250175	0.0152447	10	GAAAACGAAA	ACGAAAGCGAAAGT	+
1	MA0652.1	2	4.10111e-05	0.0344904	0.0152447	10	GAAAACGAAA	TCGAAACCGAAACT	+
1	MA0653.1	3	4.91293e-05	0.0413177	0.0152447	10	GAAAACGAAA	AACGAAACCGAAACT	+
1	MA1419.1	2	5.45627e-05	0.0458873	0.0152447	10	GAAAACGAAA	CCGAAACCGAAACTA	+
1	MA1420.1	2	9.41046e-05	0.079142	0.0225365	10	GAAAACGAAA	CCGAAACCGAAACT	+
1	MA0051.1	1	0.000183546	0.154362	0.0384617	10	GAAAACGAAA	GGAAAGCGAAACCAAAAC	+
1	MA0050.3	3	0.000429479	0.361192	0.0799968	10	GAAAACGAAA	AATGAAACTGAAAGT	+
1	MA1971.1	-1	0.00117467	0.987899	0.19692	9	GAAAACGAAA	GCAACGAAACCAGG	+
1	MA1623.1	1	0.00242507	2.03948	0.369577	10	GAAAACGAAA	AGAAACAGAAACT	+
1	MA1508.1	1	0.00344606	2.89814	0.48141	10	GAAAACGAAA	GAAACAGGAAGT	+
1	MA0474.3	0	0.00451331	3.7957	0.544757	10	GAAAACGAAA	AAACAGGAAGTGGG	+
1	MA0081.2	6	0.00454944	3.82608	0.544757	10	GAAAACGAAA	AAAAGAGGAAGTGAAA	-
1	MA0157.3	2	0.00599999	5.04599	0.670551	10	GAAAACGAAA	ATGTAAACAAAA	+
1	MA0062.3	0	0.00683674	5.7497	0.716311	10	GAAAACGAAA	AAACAGGAAGTGGG	-
1	MA0136.3	-1	0.00785148	6.6031	0.750617	9	GAAAACGAAA	AGAAGGAAGTGA	+
1	MA0761.2	0	0.00836525	7.03518	0.750617	10	GAAAACGAAA	AAACAGGAAGTGAA	+
1	MA0442.2	-1	0.00888453	7.47189	0.750617	9	GAAAACGAAA	AAAACAAAGAA	+
1	MA0869.2	0	0.00895521	7.53133	0.750617	10	GAAAACGAAA	GAGAACAAAGGA	+
1	MA0482.2	3	0.0101979	8.57643	0.797237	9	GAAAACGAAA	AAAGATAAGGAA	-
1	MA0518.1	6	0.0108933	9.16123	0.797237	8	GAAAACGAAA	TTTCCAGGAAATGG	+
1	MA1152.1	-1	0.0111601	9.38561	0.797237	9	GAAAACGAAA	AAAACAATAG	-
1	MA0511.2	-1	0.0114137	9.5989	0.797237	9	GAAAACGAAA	AAACCGCAA	+
# Tomtom (Motif Comparison Tool): Version 5.5.4 compiled on Sep 2 2023 at 01:30:01
# The format of this file is described at https://meme-suite.org/meme/doc/tomtom-output-format.html.
# tomtom -no-ssc -oc . --verbosity 1 -text -min-overlap 5 -mi 1 -dist pearson -evalue -thresh 10.0 /tmp/tmpiawtxuyc /home2/ayh8/data/JASPAR/JASPAR2022_CORE_vertebrates_non-redundant_pfms_meme.txt
