## Supplementary Info. 4 for "Dissection of core promoter syntax through single nucleotide resolution modeling of transcription initiation": pos_patterns.pattern_29.tomtom.tsv

Query_ID	Target_ID	Optimal_offset	p-value	E-value	q-value	Overlap	Query_consensus	Target_consensus	Orientation
1	MA0527.1	7	1.78346e-05	0.0149989	0.0299978	7	CGCGAGA	CAGATCTCGCGAGAG	-
1	MA1592.1	0	0.00144892	1.21854	0.812362	7	CGCGAGA	AGCGAGAACTCATACC	-
1	MA0632.2	3	0.00369969	3.11144	1	7	CGCGAGA	GTGCGCGTGA	-
1	MA0749.1	4	0.00418379	3.51856	1	7	CGCGAGA	CTATCGCGACATA	+
1	MA1122.1	1	0.0114439	9.62433	1	7	CGCGAGA	GGGCGGGAAGG	+
# Tomtom (Motif Comparison Tool): Version 5.5.4 compiled on Sep 2 2023 at 01:30:01
# The format of this file is described at https://meme-suite.org/meme/doc/tomtom-output-format.html.
# tomtom -no-ssc -oc . --verbosity 1 -text -min-overlap 5 -mi 1 -dist pearson -evalue -thresh 10.0 /tmp/tmpjxph7bmr /home2/ayh8/data/JASPAR/JASPAR2022_CORE_vertebrates_non-redundant_pfms_meme.txt
