## Supplementary Info. 4 for "Dissection of core promoter syntax through single nucleotide resolution modeling of transcription initiation": pos_patterns.pattern_30.tomtom.tsv

Query_ID	Target_ID	Optimal_offset	p-value	E-value	q-value	Overlap	Query_consensus	Target_consensus	Orientation
1	MA1155.1	2	0.00230838	1.94135	1	7	CACAGAG	TGCACACACTGAAAA	+
1	MA0002.2	4	0.00257783	2.16795	1	7	CACAGAG	AAACCACAGAC	-
1	MA1964.1	3	0.00299529	2.51904	1	7	CACAGAG	TGCCAGACAG	+
1	MA1731.1	2	0.00378843	3.18607	1	7	CACAGAG	CCCAGAGAGGGTAAGCGA	-
# Tomtom (Motif Comparison Tool): Version 5.5.4 compiled on Sep 2 2023 at 01:30:01
# The format of this file is described at https://meme-suite.org/meme/doc/tomtom-output-format.html.
# tomtom -no-ssc -oc . --verbosity 1 -text -min-overlap 5 -mi 1 -dist pearson -evalue -thresh 10.0 /tmp/tmpf_0qm0zr /home2/ayh8/data/JASPAR/JASPAR2022_CORE_vertebrates_non-redundant_pfms_meme.txt
