## Supplementary Info. 4 for "Dissection of core promoter syntax through single nucleotide resolution modeling of transcription initiation": pos_patterns.pattern_31.tomtom.tsv

Query_ID	Target_ID	Optimal_offset	p-value	E-value	q-value	Overlap	Query_consensus	Target_consensus	Orientation
1	MA0640.2	2	4.41691e-05	0.0371462	0.0226011	10	CAGGATGTGG	ACCAGGAAGTGGAA	-
1	MA1992.1	3	4.76749e-05	0.0400946	0.0226011	10	CAGGATGTGG	AGACAGGAAGTGGGG	+
1	MA0474.3	3	5.98889e-05	0.0503665	0.0226011	10	CAGGATGTGG	AAACAGGAAGTGGG	+
1	MA0062.3	3	6.65139e-05	0.0559382	0.0226011	10	CAGGATGTGG	AAACAGGAAGTGGG	-
1	MA0076.2	1	7.49069e-05	0.0629967	0.0226011	10	CAGGATGTGG	GCCGGAAGTGG	-
1	MA0473.3	3	8.23118e-05	0.0692243	0.0226011	10	CAGGATGTGG	AAACAGGAAGTGGG	+
1	MA0598.3	4	0.000108576	0.0913127	0.025096	10	CAGGATGTGG	GAAACAGGAAGTGAG	-
1	MA0761.2	3	0.000124658	0.104838	0.025096	10	CAGGATGTGG	AAACAGGAAGTGAA	+
1	MA0750.2	2	0.000137097	0.115299	0.025096	10	CAGGATGTGG	GCCCGGAAGTGGC	+
1	MA0759.2	1	0.00018638	0.156746	0.0307056	10	CAGGATGTGG	ACCGGAAGTGG	+
1	MA0080.6	5	0.000316487	0.266166	0.0442565	10	CAGGATGTGG	AAAAAGAGGAAGTGGAA	+
1	MA0763.1	1	0.000342561	0.288094	0.0442565	9	CAGGATGTGG	ACCGGAAGTG	+
1	MA1933.1	1	0.000365913	0.307733	0.0442565	10	CAGGATGTGG	ACCGGAAGTGGCGTGA	+
1	MA0156.3	2	0.000384661	0.3235	0.0442565	10	CAGGATGTGG	AACCGGAAGTGA	+
1	MA0686.1	2	0.000402948	0.33888	0.0442565	9	CAGGATGTGG	ACCCGGATGTA	+
1	MA0764.3	1	0.000438109	0.36845	0.0451108	9	CAGGATGTGG	ACCGGAAGTG	+
1	MA0098.3	1	0.00060853	0.511773	0.0589728	9	CAGGATGTGG	ACCGGAAGTG	+
1	MA1935.1	5	0.000696841	0.586044	0.0637794	9	CAGGATGTGG	GTAAACAGGAAGTG	+
1	MA0645.1	1	0.000775122	0.651878	0.0638497	9	CAGGATGTGG	AGCGGAAGTG	+
1	MA0760.1	1	0.000775122	0.651878	0.0638497	9	CAGGATGTGG	ACCGGAAGTG	+
1	MA0028.2	1	0.00090755	0.763249	0.0711984	9	CAGGATGTGG	ACCGGAAGTG	+
1	MA1942.1	6	0.0010212	0.858827	0.0758644	9	CAGGATGTGG	CGTAAACAGGAAGTG	+
1	MA0475.2	1	0.00105912	0.890723	0.0758644	9	CAGGATGTGG	ACCGGAAGTG	+
1	MA0765.3	1	0.00124395	1.04616	0.0849019	9	CAGGATGTGG	ACCGGAAGTG	+
1	MA1708.1	2	0.00128836	1.08351	0.0849019	9	CAGGATGTGG	AGGCGGAAGTG	+
1	MA1956.1	5	0.00134257	1.1291	0.085071	9	CAGGATGTGG	GTAAACAGGAAGTG	+
1	MA1955.1	5	0.00144611	1.21618	0.0882383	9	CAGGATGTGG	GTAAACAGGAAGTG	+
1	MA1954.1	5	0.00195048	1.64035	0.114763	9	CAGGATGTGG	ATCAACAGGAAGTG	+
1	MA0081.2	4	0.00225942	1.90018	0.128357	10	CAGGATGTGG	AAAAGAGGAAGTGAAA	-
1	MA0641.1	3	0.00234348	1.97087	0.128694	9	CAGGATGTGG	AACCCGGAAGTG	+
1	MA1950.1	5	0.00263468	2.21576	0.140018	9	CAGGATGTGG	GTAAACAGGAAGTG	+
1	MA0136.3	2	0.00272448	2.29129	0.140266	10	CAGGATGTGG	AGAAGGAAGTGA	+
1	MA1936.1	5	0.00283776	2.38655	0.141671	9	CAGGATGTGG	GTAAACAGGAAGTG	+
1	MA1944.1	1	0.00328707	2.76442	0.154725	10	CAGGATGTGG	ACCGGAAGTAATTA	+
1	MA1952.1	5	0.00328707	2.76442	0.154725	9	CAGGATGTGG	ATAAACAGGAAGTA	+
1	MA1958.1	2	0.00369512	3.1076	0.169101	10	CAGGATGTGG	GGGCGGAAGTCGTAAAA	+
1	MA1483.2	3	0.0041656	3.50327	0.183327	9	CAGGATGTGG	AACCCGGAAGTA	+
1	MA0698.1	3	0.00422854	3.5562	0.183327	10	CAGGATGTGG	CATCCAGATGTTC	+
1	MA1948.1	1	0.00472784	3.97611	0.199718	10	CAGGATGTGG	AGCGGAAGTAATTA	+
1	MA1947.1	5	0.00485145	4.08007	0.199816	8	CAGGATGTGG	GTAAACAGGAAGT	+
1	MA1946.1	5	0.00518842	4.36346	0.208483	8	CAGGATGTGG	GTAAACAGGAAGT	+
1	MA1957.1	1	0.00707443	5.9496	0.277499	10	CAGGATGTGG	ACCGGAAGTCATTA	+
1	MA1107.2	3	0.00772348	6.49545	0.295913	10	CAGGATGTGG	GGGGTGGGTGTGGCTG	-
1	MA1953.1	5	0.00802864	6.75209	0.299318	9	CAGGATGTGG	GTAAACAGGAAGTA	+
1	MA1484.1	2	0.00819246	6.88986	0.299318	8	CAGGATGTGG	GACCGGAAGT	+
1	MA0131.2	2	0.0088128	7.41156	0.299318	10	CAGGATGTGG	CCGCGGACGTTG	-
1	MA0147.3	0	0.0088128	7.41156	0.299318	10	CAGGATGTGG	GGGCACGTGGCC	-
1	MA1466.1	1	0.00908414	7.63976	0.299318	10	CAGGATGTGG	TGATGACGTGGCAG	+
1	MA1652.1	1	0.00908414	7.63976	0.299318	10	CAGGATGTGG	GGAGGAGGTGAGAA	+
1	MA0839.1	1	0.00908414	7.63976	0.299318	10	CAGGATGTGG	TGATGACGTGGCAT	-
1	MA1949.1	1	0.00993178	8.35262	0.32083	10	CAGGATGTGG	ACCGGAAGTAATTAT	+
1	MA0844.1	0	0.0102516	8.62164	0.324795	10	CAGGATGTGG	GATGACGTGGCATT	-
1	MA1932.1	1	0.0113186	9.51898	0.351834	10	CAGGATGTGG	ACCGGAAGTTGTAAAA	+
1	MA1587.1	1	0.0115429	9.7076	0.352161	10	CAGGATGTGG	TCAGGAGGTCGAGG	-
# Tomtom (Motif Comparison Tool): Version 5.5.4 compiled on Sep 2 2023 at 01:30:01
# The format of this file is described at https://meme-suite.org/meme/doc/tomtom-output-format.html.
# tomtom -no-ssc -oc . --verbosity 1 -text -min-overlap 5 -mi 1 -dist pearson -evalue -thresh 10.0 /tmp/tmpjuijyxym /home2/ayh8/data/JASPAR/JASPAR2022_CORE_vertebrates_non-redundant_pfms_meme.txt
