## Supplementary Info. 4 for "Dissection of core promoter syntax through single nucleotide resolution modeling of transcription initiation": pos_patterns.pattern_32.tomtom.tsv

Query_ID	Target_ID	Optimal_offset	p-value	E-value	q-value	Overlap	Query_consensus	Target_consensus	Orientation
1	MA0528.2	0	0.000269441	0.2266	0.410663	9	CGGGGGGTG	GGGGGGAGGAGG	+
1	MA1102.2	0	0.00048906	0.411299	0.410663	9	CGGGGGGTG	AGCAGGGGGCGC	+
1	MA1961.1	0	0.00128618	1.08168	0.538819	9	CGGGGGGTG	GGGGGGCGGGGG	+
1	MA0753.2	3	0.00142681	1.19994	0.538819	9	CGGGGGGTG	GTGGGGGGGGCGG	-
1	MA0103.3	1	0.00180326	1.51654	0.538819	9	CGGGGGGTG	GCGCAGGTGGG	-
1	MA1653.1	-1	0.00210441	1.76981	0.538819	8	CGGGGGGTG	GGGGGAGGGGGG	-
1	MA1965.1	-1	0.00252658	2.12486	0.538819	8	CGGGGGGTG	GGGGGAGGGG	-
1	MA1522.1	1	0.00263239	2.21384	0.538819	9	CGGGGGGTG	GGGGAGGGGCG	-
1	MA0522.3	0	0.00288757	2.42844	0.538819	9	CGGGGGGTG	GGGCAGGTGCG	-
1	MA0696.1	3	0.00366271	3.08034	0.587579	9	CGGGGGGTG	CACAGCGGGGGGTC	-
1	MA0751.1	4	0.00384863	3.2367	0.587579	9	CGGGGGGTG	GCACAGCGGGGGGTC	-
1	MA1630.2	-1	0.00573551	4.82356	0.708121	8	CGGGGGGTG	GGGGGAGGGGAG	+
1	MA0736.1	3	0.00575277	4.83808	0.708121	9	CGGGGGGTG	CTTCGCGGGGGGTC	-
1	MA0685.2	1	0.00590313	4.96453	0.708121	8	CGGGGGGTG	GGGGCGGGG	+
1	MA0810.1	3	0.00681324	5.72994	0.734	9	CGGGGGGTG	TGCCCGGGGGCA	-
1	MA1513.1	0	0.00699298	5.8811	0.734	9	CGGGGGGTG	GGGGGCGGGGC	-
1	MA0735.1	4	0.00888519	7.47244	0.757491	9	CGGGGGGTG	GCTTCGTGGGGGGTCT	-
1	MA1987.1	12	0.00988758	8.31546	0.757491	9	CGGGGGGTG	GAGCACCAAAGGGGGGAAGGG	+
1	MA1713.1	0	0.010465	8.80104	0.757491	9	CGGGGGGTG	GGGGGAGCGGCGGG	-
1	MA1584.1	4	0.0105287	8.8546	0.757491	9	CGGGGGGTG	GCACAGCGGGGGGTCG	-
1	MA1511.2	0	0.0107939	9.07767	0.757491	9	CGGGGGGTG	GGGGCGGGG	+
1	MA0073.1	-1	0.0109081	9.17375	0.757491	8	CGGGGGGTG	TGGGGGGGGGTGGTTTGGGG	-
1	MA0116.1	4	0.0110342	9.27976	0.757491	9	CGGGGGGTG	GGCACCCAGGGGTGC	+
1	MA0737.1	3	0.0113653	9.55825	0.757491	9	CGGGGGGTG	CTTCGTGGGGGGTC	-
1	MA1648.1	0	0.0115056	9.67621	0.757491	9	CGGGGGGTG	CGGCAGGTGCG	-
1	MA0742.2	1	0.0117273	9.86264	0.757491	8	CGGGGGGTG	GGGGCGGGG	+
# Tomtom (Motif Comparison Tool): Version 5.5.4 compiled on Sep 2 2023 at 01:30:01
# The format of this file is described at https://meme-suite.org/meme/doc/tomtom-output-format.html.
# tomtom -no-ssc -oc . --verbosity 1 -text -min-overlap 5 -mi 1 -dist pearson -evalue -thresh 10.0 /tmp/tmpjr2wjyrj /home2/ayh8/data/JASPAR/JASPAR2022_CORE_vertebrates_non-redundant_pfms_meme.txt
