## Supplementary Info. 4 for "Dissection of core promoter syntax through single nucleotide resolution modeling of transcription initiation": pos_patterns.pattern_33.tomtom.tsv

Query_ID	Target_ID	Optimal_offset	p-value	E-value	q-value	Overlap	Query_consensus	Target_consensus	Orientation
1	MA0062.3	3	4.63084e-07	0.000389453	0.000758619	7	CAGGAAG	AAACAGGAAGTGGG	-
1	MA0473.3	3	1.13836e-05	0.00957357	0.00262244	7	CAGGAAG	AAACAGGAAGTGGG	+
1	MA0474.3	3	1.13836e-05	0.00957357	0.00262244	7	CAGGAAG	AAACAGGAAGTGGG	+
1	MA0761.2	3	1.13836e-05	0.00957357	0.00262244	7	CAGGAAG	AAACAGGAAGTGAA	+
1	MA1955.1	5	1.13836e-05	0.00957357	0.00262244	7	CAGGAAG	GTAAACAGGAAGTG	+
1	MA0640.2	2	1.13836e-05	0.00957357	0.00262244	7	CAGGAAG	ACCAGGAAGTGGAA	-
1	MA1992.1	3	1.28065e-05	0.0107703	0.00262244	7	CAGGAAG	AGACAGGAAGTGGGG	+
1	MA0598.3	4	1.28065e-05	0.0107703	0.00262244	7	CAGGAAG	GAAACAGGAAGTGAG	-
1	MA1954.1	5	3.05073e-05	0.0256566	0.00555297	7	CAGGAAG	ATCAACAGGAAGTG	+
1	MA1956.1	5	5.13439e-05	0.0431802	0.00841111	7	CAGGAAG	GTAAACAGGAAGTG	+
1	MA1953.1	5	0.00011252	0.0946293	0.0157935	7	CAGGAAG	GTAAACAGGAAGTA	+
1	MA1508.1	4	0.00011569	0.097295	0.0157935	7	CAGGAAG	GAAACAGGAAGT	+
1	MA1946.1	5	0.00013497	0.11351	0.0170082	7	CAGGAAG	GTAAACAGGAAGT	+
1	MA1942.1	6	0.000173529	0.145938	0.0191666	7	CAGGAAG	CGTAAACAGGAAGTG	+
1	MA1936.1	5	0.000175498	0.147593	0.0191666	7	CAGGAAG	GTAAACAGGAAGTG	+
1	MA1952.1	5	0.000197068	0.165734	0.0201772	7	CAGGAAG	ATAAACAGGAAGTA	+
1	MA1950.1	5	0.000362625	0.304968	0.0349441	7	CAGGAAG	GTAAACAGGAAGTG	+
1	MA1947.1	5	0.000414447	0.34855	0.0358961	7	CAGGAAG	GTAAACAGGAAGT	+
1	MA1935.1	5	0.000416329	0.350133	0.0358961	7	CAGGAAG	GTAAACAGGAAGTG	+
1	MA0076.2	1	0.00100478	0.845018	0.0752846	7	CAGGAAG	GCCGGAAGTGG	-
1	MA0764.3	1	0.00101053	0.849852	0.0752846	7	CAGGAAG	ACCGGAAGTG	+
1	MA0028.2	1	0.00106632	0.896775	0.0752846	7	CAGGAAG	ACCGGAAGTG	+
1	MA0760.1	1	0.00106632	0.896775	0.0752846	7	CAGGAAG	ACCGGAAGTG	+
1	MA0765.3	1	0.00112933	0.949767	0.0752846	7	CAGGAAG	ACCGGAAGTG	+
1	MA1484.1	2	0.00119821	1.00769	0.0752846	7	CAGGAAG	GACCGGAAGT	+
1	MA1944.1	1	0.00123213	1.03622	0.0752846	7	CAGGAAG	ACCGGAAGTAATTA	+
1	MA1483.2	3	0.0012604	1.05999	0.0752846	7	CAGGAAG	AACCCGGAAGTA	+
1	MA0750.2	2	0.00128731	1.08263	0.0752846	7	CAGGAAG	GCCCGGAAGTGGC	+
1	MA0759.2	1	0.00133272	1.12082	0.0752846	7	CAGGAAG	ACCGGAAGTGG	+
1	MA0763.1	1	0.00139273	1.17129	0.0760521	7	CAGGAAG	ACCGGAAGTG	+
1	MA0641.1	3	0.00144463	1.21493	0.0763413	7	CAGGAAG	AACCCGGAAGTG	+
1	MA0136.3	2	0.00151541	1.27446	0.0775789	7	CAGGAAG	AGAAGGAAGTGA	+
1	MA0687.1	5	0.00168018	1.41303	0.0800046	7	CAGGAAG	AAAAAGAGGAAGTA	+
1	MA0156.3	2	0.00169352	1.42425	0.0800046	7	CAGGAAG	AACCGGAAGTGA	+
1	MA0098.3	1	0.0017093	1.43752	0.0800046	7	CAGGAAG	ACCGGAAGTG	+
1	MA1949.1	1	0.00189	1.58949	0.0860051	7	CAGGAAG	ACCGGAAGTAATTAT	+
1	MA1940.1	1	0.00202003	1.69885	0.0870841	7	CAGGAAG	ACCGGAAGTAATTA	+
1	MA1957.1	1	0.00202003	1.69885	0.0870841	7	CAGGAAG	ACCGGAAGTCATTA	+
1	MA0697.2	5	0.00223368	1.87853	0.0907896	7	CAGGAAG	CACAGCAGGAGGC	+
1	MA1931.1	1	0.00225739	1.89846	0.0907896	7	CAGGAAG	ACCGGAAGTAATTA	+
1	MA1729.1	3	0.00227225	1.91096	0.0907896	7	CAGGAAG	GTCCAAGAAGAATGA	+
1	MA1937.1	1	0.00240656	2.02391	0.0938667	7	CAGGAAG	ACCGGAAGTCGTAAAA	+
1	MA1932.1	1	0.0025244	2.12302	0.0961732	7	CAGGAAG	ACCGGAAGTTGTAAAA	+
1	MA0475.2	1	0.00288558	2.42678	0.107241	7	CAGGAAG	ACCGGAAGTG	+
1	MA1933.1	1	0.00299283	2.51697	0.107241	7	CAGGAAG	ACCGGAAGTGGCGTGA	+
1	MA1977.1	2	0.00301131	2.53251	0.107241	7	CAGGAAG	GCCAGGAAGACAAGGATGGTT	+
1	MA0080.6	5	0.00310259	2.60928	0.108141	7	CAGGAAG	AAAAAGAGGAAGTGGAA	+
1	MA0081.2	4	0.00344856	2.90024	0.117696	7	CAGGAAG	AAAAGAGGAAGTGAAA	-
1	MA0149.1	10	0.00359031	3.01945	0.120033	7	CAGGAAG	GGAAGGAAGGAAGGAAGG	+
1	MA0737.1	7	0.00370826	3.11864	0.120077	7	CAGGAAG	GACCCCCCACGAAG	+
1	MA0520.1	6	0.00373821	3.14384	0.120077	7	CAGGAAG	ATTTCTCAGGAAATG	-
1	MA0471.2	5	0.00403598	3.39426	0.127148	7	CAGGAAG	GGGGGCGGGAAGG	+
1	MA1122.1	3	0.00590512	4.9662	0.182523	7	CAGGAAG	GGGCGGGAAGG	+
1	MA0518.1	4	0.00652555	5.48799	0.197965	7	CAGGAAG	TTTCCAGGAAATGG	+
1	MA0645.1	1	0.00701457	5.89926	0.208931	7	CAGGAAG	AGCGGAAGTG	+
1	MA1938.1	8	0.0081895	6.88737	0.231496	7	CAGGAAG	AGCAGCTGCCGGAAGTA	+
1	MA1958.1	2	0.0081895	6.88737	0.231496	7	CAGGAAG	GGGCGGAAGTCGTAAAA	+
1	MA2002.1	3	0.00819608	6.8929	0.231496	7	CAGGAAG	GATCAGGCACT	+
1	MA1966.1	1	0.00935028	7.86359	0.25962	7	CAGGAAG	GCCGGAAGCAGGTGGG	+
1	MA0137.3	4	0.0103261	8.68426	0.281936	7	CAGGAAG	TTTCCAGGAAA	+
1	MA1708.1	2	0.010779	9.06514	0.289476	7	CAGGAAG	AGGCGGAAGTG	+
# Tomtom (Motif Comparison Tool): Version 5.5.4 compiled on Sep 2 2023 at 01:30:01
# The format of this file is described at https://meme-suite.org/meme/doc/tomtom-output-format.html.
# tomtom -no-ssc -oc . --verbosity 1 -text -min-overlap 5 -mi 1 -dist pearson -evalue -thresh 10.0 /tmp/tmptfwouzfo /home2/ayh8/data/JASPAR/JASPAR2022_CORE_vertebrates_non-redundant_pfms_meme.txt
