## Supplementary Info. 4 for "Dissection of core promoter syntax through single nucleotide resolution modeling of transcription initiation": pos_patterns.pattern_34.tomtom.tsv

Query_ID	Target_ID	Optimal_offset	p-value	E-value	q-value	Overlap	Query_consensus	Target_consensus	Orientation
1	MA0597.2	-4	0.000384192	0.323105	0.339874	12	AGACGGCCGGGACCGGA	GCGCAGGGCAGG	+
1	MA1508.1	-8	0.000741261	0.623401	0.339874	9	AGACGGCCGGGACCGGA	GAAACAGGAAGT	+
1	MA0146.2	-2	0.00109133	0.917806	0.339874	14	AGACGGCCGGGACCGGA	GGGGCCGAGGCCTG	+
1	MA1712.1	-3	0.00131817	1.10858	0.339874	14	AGACGGCCGGGACCGGA	CCCCGGGGCCCGGAGCCT	-
1	MA0750.2	-4	0.00132056	1.11059	0.339874	13	AGACGGCCGGGACCGGA	GCCCGGAAGTGGC	+
1	MA1484.1	-10	0.00139106	1.16988	0.339874	7	AGACGGCCGGGACCGGA	GACCGGAAGT	+
1	MA1971.1	-3	0.00143007	1.20269	0.339874	14	AGACGGCCGGGACCGGA	GCAACGAAACCAGG	+
1	MA1122.1	-4	0.00176772	1.48665	0.367606	11	AGACGGCCGGGACCGGA	GGGCGGGAAGG	+
1	MA1945.1	-4	0.002047	1.72153	0.378385	13	AGACGGCCGGGACCGGA	GGCGGAAGCAGGTGG	+
1	MA1723.1	5	0.0024099	2.02673	0.396602	17	AGACGGCCGGGACCGGA	GGTGGGCAGGGAGGAAGCAGAAGG	+
1	MA0076.2	-5	0.00262234	2.20539	0.396602	11	AGACGGCCGGGACCGGA	GCCGGAAGTGG	-
1	MA0528.2	-4	0.00289052	2.43093	0.400732	12	AGACGGCCGGGACCGGA	GGGGGGAGGAGG	+
1	MA1513.1	-2	0.00330121	2.77631	0.411942	11	AGACGGCCGGGACCGGA	GGGGGCGGGGC	-
1	MA0830.2	-2	0.00346662	2.91543	0.411942	13	AGACGGCCGGGACCGGA	GGGGCAGGTGCCG	-
1	MA1102.2	-4	0.00383692	3.22685	0.425549	12	AGACGGCCGGGACCGGA	AGCAGGGGGCGC	+
1	MA1941.1	-4	0.00479768	4.03485	0.458355	13	AGACGGCCGGGACCGGA	ACCGGAAACAGGTGGT	+
1	MA0474.3	-9	0.00481787	4.05183	0.458355	8	AGACGGCCGGGACCGGA	AAACAGGAAGTGGG	+
1	MA1981.1	1	0.00536562	4.51249	0.458355	17	AGACGGCCGGGACCGGA	GAAAGGAAAGGGGCGGGA	+
1	MA0062.3	-9	0.00613471	5.15929	0.458355	8	AGACGGCCGGGACCGGA	AAACAGGAAGTGGG	-
1	MA0761.2	-9	0.00651198	5.47658	0.458355	8	AGACGGCCGGGACCGGA	AAACAGGAAGTGAA	+
1	MA0471.2	-2	0.00661507	5.56327	0.458355	13	AGACGGCCGGGACCGGA	GGGGGCGGGAAGG	+
1	MA0156.3	-10	0.00708834	5.96129	0.458355	7	AGACGGCCGGGACCGGA	AACCGGAAGTGA	+
1	MA1420.1	-6	0.00733126	6.16559	0.458355	11	AGACGGCCGGGACCGGA	CCGAAACCGAAACT	+
1	MA1615.1	-3	0.0074976	6.30549	0.458355	13	AGACGGCCGGGACCGGA	CCCTGGGGCCAGG	+
1	MA0598.3	-8	0.00752651	6.32979	0.458355	9	AGACGGCCGGGACCGGA	GAAACAGGAAGTGAG	-
1	MA0098.3	-11	0.00771198	6.48578	0.458355	6	AGACGGCCGGGACCGGA	ACCGGAAGTG	+
1	MA1961.1	-1	0.00808886	6.80273	0.458355	12	AGACGGCCGGGACCGGA	GGGGGGCGGGGG	+
1	MA0764.3	-11	0.00831216	6.99053	0.458355	6	AGACGGCCGGGACCGGA	ACCGGAAGTG	+
1	MA0762.1	-10	0.00850483	7.15256	0.458355	7	AGACGGCCGGGACCGGA	AACCGGAAATA	+
1	MA1650.1	-3	0.00863597	7.26285	0.458355	12	AGACGGCCGGGACCGGA	CCCCGCGCACCC	+
1	MA1982.1	-4	0.00890132	7.48601	0.458355	13	AGACGGCCGGGACCGGA	GGGCTAGAGCGGCCC	+
1	MA0760.1	-11	0.0089548	7.53098	0.458355	6	AGACGGCCGGGACCGGA	ACCGGAAGTG	+
1	MA1992.1	-9	0.00940855	7.91259	0.458355	8	AGACGGCCGGGACCGGA	AGACAGGAAGTGGGG	+
1	MA0028.2	-11	0.00964299	8.10975	0.458355	6	AGACGGCCGGGACCGGA	ACCGGAAGTG	+
1	MA0475.2	-11	0.00964299	8.10975	0.458355	6	AGACGGCCGGGACCGGA	ACCGGAAGTG	+
1	MA0765.3	-11	0.0103808	8.73021	0.467189	6	AGACGGCCGGGACCGGA	ACCGGAAGTG	+
1	MA0640.2	-4	0.0103905	8.73841	0.467189	13	AGACGGCCGGGACCGGA	ACCAGGAAGTGGAA	-
1	MA1713.1	-6	0.0110016	9.25236	0.476633	11	AGACGGCCGGGACCGGA	GGGGGAGCGGCGGG	-
1	MA0763.1	-11	0.0111735	9.39694	0.476633	6	AGACGGCCGGGACCGGA	ACCGGAAGTG	+
1	MA0079.5	-3	0.0115146	9.68375	0.478901	9	AGACGGCCGGGACCGGA	GGGGCGGGG	+
# Tomtom (Motif Comparison Tool): Version 5.5.4 compiled on Sep 2 2023 at 01:30:01
# The format of this file is described at https://meme-suite.org/meme/doc/tomtom-output-format.html.
# tomtom -no-ssc -oc . --verbosity 1 -text -min-overlap 5 -mi 1 -dist pearson -evalue -thresh 10.0 /tmp/tmp5kvx089y /home2/ayh8/data/JASPAR/JASPAR2022_CORE_vertebrates_non-redundant_pfms_meme.txt
