## Supplementary Info. 4 for "Dissection of core promoter syntax through single nucleotide resolution modeling of transcription initiation": pos_patterns.pattern_35.tomtom.tsv

Query_ID	Target_ID	Optimal_offset	p-value	E-value	q-value	Overlap	Query_consensus	Target_consensus	Orientation
1	MA0823.1	4	9.83143e-05	0.0826823	0.0985874	6	CGTGTC	GGCACGTGTC	-
1	MA0821.2	4	0.000220984	0.185847	0.0985874	6	CGTGTC	GGCACGTGCC	+
1	MA0616.2	4	0.000355993	0.29939	0.0985874	6	CGTGTC	GGCACGTGCC	+
1	MA1099.2	4	0.000355993	0.29939	0.0985874	6	CGTGTC	GGCACGTGGC	+
1	MA0649.1	4	0.000355993	0.29939	0.0985874	6	CGTGTC	GGCACGTGTC	-
1	MA0825.1	4	0.000546764	0.459829	0.129788	6	CGTGTC	GGCACGTGGT	-
1	MA0058.3	4	0.000669179	0.562779	0.13899	6	CGTGTC	AGCACGTGGT	-
1	MA0819.2	3	0.000813392	0.684063	0.150172	6	CGTGTC	GCACGTGTTT	-
1	MA1971.1	8	0.00120367	1.01229	0.175845	6	CGTGTC	CCTGGTTTCGTTGC	-
1	MA0147.3	5	0.00137576	1.15701	0.175845	6	CGTGTC	GGCCACGTGCCC	+
1	MA0747.1	6	0.00137576	1.15701	0.175845	6	CGTGTC	AGTGGGCGTGGC	-
1	MA1493.1	4	0.00169102	1.42214	0.187321	6	CGTGTC	GGCACGTGTT	+
1	MA0741.1	5	0.0020274	1.70504	0.198162	6	CGTGTC	GGGGGCGTGGC	-
1	MA1517.1	4	0.0020274	1.70504	0.198162	6	CGTGTC	TGGGCGTGGCC	-
1	MA0657.1	10	0.00370622	3.11693	0.307916	6	CGTGTC	CAAAAAGGGGCGTGGCAT	-
1	MA0104.4	5	0.00428044	3.59985	0.323293	6	CGTGTC	GGCCACGTGGCC	+
1	MA1106.1	3	0.00451092	3.79369	0.325888	6	CGTGTC	GTACGTGCCC	+
1	MA0059.1	4	0.00476123	4.0042	0.329639	6	CGTGTC	ACCACGTGGTC	-
1	MA1515.1	4	0.00538885	4.53202	0.338829	6	CGTGTC	TGGGCGTGGTG	-
1	MA0844.1	5	0.00548874	4.61603	0.338829	6	CGTGTC	GATGACGTGGCATT	-
1	MA1564.1	6	0.0055391	4.65839	0.338829	6	CGTGTC	GGGGGGCGTGGC	-
1	MA0626.1	4	0.00570963	4.8018	0.338829	6	CGTGTC	GACACGTGCC	-
1	MA1512.1	5	0.00681043	5.72758	0.370872	6	CGTGTC	GTGGGCGTGGC	-
1	MA0822.1	5	0.00705559	5.93375	0.370872	6	CGTGTC	TGGCACGTGCCA	-
1	MA0746.2	6	0.00714238	6.00674	0.370872	6	CGTGTC	GGTGGGCGTGGCC	-
1	MA1516.1	4	0.00849127	7.14116	0.391923	6	CGTGTC	TGGGCGTGGTC	-
1	MA0622.1	3	0.00908775	7.6428	0.408118	5	CGTGTC	GCACGTGT	+
1	MA0608.1	3	0.0106786	8.98069	0.466939	6	CGTGTC	ACACGTGGC	-
# Tomtom (Motif Comparison Tool): Version 5.5.4 compiled on Sep 2 2023 at 01:30:01
# The format of this file is described at https://meme-suite.org/meme/doc/tomtom-output-format.html.
# tomtom -no-ssc -oc . --verbosity 1 -text -min-overlap 5 -mi 1 -dist pearson -evalue -thresh 10.0 /tmp/tmpm05s_2hm /home2/ayh8/data/JASPAR/JASPAR2022_CORE_vertebrates_non-redundant_pfms_meme.txt
