## Supplementary Info. 4 for "Dissection of core promoter syntax through single nucleotide resolution modeling of transcription initiation": pos_patterns.pattern_36.tomtom.tsv

Query_ID	Target_ID	Optimal_offset	p-value	E-value	q-value	Overlap	Query_consensus	Target_consensus	Orientation
1	MA1651.1	4	0.000287259	0.241585	0.262474	8	CAAGATGG	GTTCCAAAATGGCTGCCTCCG	+
1	MA0095.3	2	0.000312098	0.262474	0.262474	8	CAAGATGG	AACAAAATGGCG	+
1	MA1638.1	1	0.00294232	2.47449	1	8	CAAGATGG	ACCAGATGGC	+
1	MA1467.2	1	0.0039804	3.34752	1	8	CAAGATGG	GACAGATGGCA	+
1	MA1999.1	0	0.0056809	4.77764	1	8	CAAGATGG	GGAGATGGAGAACAG	-
1	MA0091.1	1	0.00598388	5.03245	1	8	CAAGATGG	AACAGATGGTCG	-
1	MA0615.1	9	0.00614764	5.17016	1	8	CAAGATGG	GAGTGTACGTAAGATGG	+
1	MA1642.1	3	0.00972961	8.1826	1	8	CAAGATGG	GGAACAGATGGCA	+
1	MA1109.1	2	0.010549	8.87174	1	8	CAAGATGG	GGACAGATGGCAG	+
1	MA0607.2	1	0.0108948	9.16253	1	8	CAAGATGG	ACCATATGGT	+
# Tomtom (Motif Comparison Tool): Version 5.5.4 compiled on Sep 2 2023 at 01:30:01
# The format of this file is described at https://meme-suite.org/meme/doc/tomtom-output-format.html.
# tomtom -no-ssc -oc . --verbosity 1 -text -min-overlap 5 -mi 1 -dist pearson -evalue -thresh 10.0 /tmp/tmpsdkxu7gq /home2/ayh8/data/JASPAR/JASPAR2022_CORE_vertebrates_non-redundant_pfms_meme.txt
