## Supplementary Info. 4 for "Dissection of core promoter syntax through single nucleotide resolution modeling of transcription initiation": pos_patterns.pattern_37.tomtom.tsv

Query_ID	Target_ID	Optimal_offset	p-value	E-value	q-value	Overlap	Query_consensus	Target_consensus	Orientation
1	MA0153.2	0	2.16103e-06	0.00181743	0.00155746	10	GTTAATCATT	GTTAATGATTAAC	+
1	MA0046.2	1	2.89748e-06	0.00243678	0.00155746	10	GTTAATCATT	AGTTAATCATTAACT	-
1	MA1640.1	4	0.00109941	0.924606	0.267265	10	GTTAATCATT	AGCCATAAATCATTT	-
1	MA1142.1	0	0.00118003	0.992405	0.267265	10	GTTAATCATT	ATGAGTCATC	-
1	MA1113.2	3	0.00121249	1.01971	0.267265	10	GTTAATCATT	GTCATAAATCATT	+
1	MA0476.1	1	0.00153049	1.28714	0.267265	10	GTTAATCATT	TGTGACTCATT	+
1	MA0680.2	0	0.00165686	1.39342	0.267265	10	GTTAATCATT	ATTAATCAATTATTT	+
1	MA0489.2	1	0.00189446	1.59324	0.267265	10	GTTAATCATT	TATGACTCATCT	+
1	MA1639.1	3	0.00206165	1.73385	0.267265	10	GTTAATCATT	GTCATCAATCATT	+
1	MA1928.1	2	0.00209725	1.76378	0.267265	10	GTTAATCATT	TTGTGAGTCATA	+
1	MA1988.1	1	0.00215461	1.81202	0.267265	10	GTTAATCATT	GATGACTCATA	+
1	MA0490.2	2	0.00294084	2.47325	0.276725	10	GTTAATCATT	AAATGACTCATTT	+
1	MA1633.2	0	0.00355564	2.99029	0.276725	9	GTTAATCATT	ATGACTCAT	+
1	MA1471.1	0	0.00385851	3.24501	0.276725	10	GTTAATCATT	AAAAACCATTAC	+
1	MA1634.1	1	0.00418142	3.51658	0.276725	10	GTTAATCATT	TATGACTCATA	+
1	MA0477.2	2	0.00427662	3.59664	0.276725	10	GTTAATCATT	TGATGACTCATCC	+
1	MA0835.2	1	0.00455526	3.83097	0.276725	10	GTTAATCATT	TATGACTCATA	+
1	MA0790.1	1	0.00472931	3.97735	0.276725	10	GTTAATCATT	CATTAATTATTCAT	-
1	MA0655.1	0	0.004823	4.05614	0.276725	9	GTTAATCATT	ATGACTCAT	+
1	MA0724.1	-1	0.004823	4.05614	0.276725	9	GTTAATCATT	CTAATCGGT	-
1	MA0706.1	0	0.00483211	4.06381	0.276725	10	GTTAATCATT	GTTAATTACT	-
1	MA0099.3	1	0.00483211	4.06381	0.276725	9	GTTAATCATT	GATGACTCAT	-
1	MA0462.2	1	0.00496266	4.1736	0.276725	10	GTTAATCATT	TATGACTCATA	+
1	MA0896.1	7	0.00517467	4.3519	0.276725	10	GTTAATCATT	ACAAGCAATTAATGAAT	+
1	MA1135.1	1	0.00530112	4.45824	0.276725	9	GTTAATCATT	GATGACTCAT	+
1	MA1138.1	1	0.00530112	4.45824	0.276725	9	GTTAATCATT	GATGACTCAT	+
1	MA0135.1	2	0.00555756	4.67391	0.276725	10	GTTAATCATT	AAATTAATTAATC	+
1	MA1499.1	-1	0.00557872	4.6917	0.276725	8	GTTAATCATT	CTAATGAT	-
1	MA0491.2	2	0.00579942	4.87731	0.276725	10	GTTAATCATT	TGATGACTCATCC	+
1	MA1144.1	1	0.00581223	4.88808	0.276725	9	GTTAATCATT	GATGACTCAT	+
1	MA0791.1	3	0.00637356	5.36016	0.285494	10	GTTAATCATT	CTCATTAATTATGCAT	-
1	MA1504.1	-1	0.00697879	5.86916	0.293073	8	GTTAATCATT	TTAATGAC	-
1	MA1547.2	-1	0.00730872	6.14663	0.293073	8	GTTAATCATT	TTAATCCC	+
1	MA0903.1	0	0.00798512	6.71549	0.293073	10	GTTAATCATT	GCTAATTAGT	-
1	MA1507.1	-1	0.00802778	6.75136	0.293073	8	GTTAATCATT	CTAATGAT	-
1	MA0621.1	1	0.00835796	7.02905	0.293073	10	GTTAATCATT	AATTAATTAGT	+
1	MA0841.1	1	0.00835796	7.02905	0.293073	10	GTTAATCATT	GATGAGTCATG	-
1	MA0478.1	0	0.00911629	7.6668	0.293073	10	GTTAATCATT	ATGAGTCATCC	-
1	MA1132.1	0	0.00996153	8.37765	0.293073	10	GTTAATCATT	ATGAGTCATC	-
1	MA1130.1	1	0.0106939	8.9936	0.299379	10	GTTAATCATT	GATGACTCATCC	-
1	MA1128.1	2	0.0113249	9.52423	0.299379	10	GTTAATCATT	TGATGACTCATCC	+
1	MA1137.1	2	0.0113249	9.52423	0.299379	10	GTTAATCATT	GTATGAGTCATCA	-
1	MA0658.1	0	0.0118042	9.92733	0.307017	10	GTTAATCATT	GCTAATTAGT	-
# Tomtom (Motif Comparison Tool): Version 5.5.4 compiled on Sep 2 2023 at 01:30:01
# The format of this file is described at https://meme-suite.org/meme/doc/tomtom-output-format.html.
# tomtom -no-ssc -oc . --verbosity 1 -text -min-overlap 5 -mi 1 -dist pearson -evalue -thresh 10.0 /tmp/tmp0ky9jlbw /home2/ayh8/data/JASPAR/JASPAR2022_CORE_vertebrates_non-redundant_pfms_meme.txt
