## Supplementary Info. 4 for "Dissection of core promoter syntax through single nucleotide resolution modeling of transcription initiation": pos_patterns.pattern_38.tomtom.tsv

Query_ID	Target_ID	Optimal_offset	p-value	E-value	q-value	Overlap	Query_consensus	Target_consensus	Orientation
1	MA0508.3	2	1.13719e-06	0.000956378	0.00191276	9	CTTTCTCTC	TTCTTTCTCTT	+
1	MA0081.2	5	0.00109368	0.919783	0.71446	9	CTTTCTCTC	TTTCACTTCCTCTTTT	+
1	MA0442.2	2	0.00167654	1.40997	0.71446	9	CTTTCTCTC	TTCTTTGTTTT	-
1	MA0080.6	5	0.00169907	1.42892	0.71446	9	CTTTCTCTC	TTCCACTTCCTCTTTTT	-
1	MA0515.1	1	0.0035173	2.95805	0.884206	9	CTTTCTCTC	CCATTGTTTT	+
1	MA0687.1	2	0.00382167	3.21403	0.884206	9	CTTTCTCTC	TACTTCCTCTTTTT	-
1	MA1981.1	8	0.00403282	3.39161	0.884206	9	CTTTCTCTC	TCCCGCCCCTTTCCTTTC	-
1	MA1623.1	1	0.0042055	3.53682	0.884206	9	CTTTCTCTC	AGTTTCTGTTTCT	-
1	MA0772.1	1	0.00546606	4.59696	1	9	CTTTCTCTC	ACTTTCGCTTTCGT	-
1	MA0482.2	2	0.00658339	5.53663	1	9	CTTTCTCTC	TTCCTTATCTTT	+
1	MA0062.3	4	0.00805137	6.77121	1	9	CTTTCTCTC	CCCACTTCCTGTTT	+
1	MA0051.1	6	0.00829444	6.97562	1	9	CTTTCTCTC	GTTTTGCTTTCACTTTCC	-
1	MA0474.3	4	0.00927414	7.79955	1	9	CTTTCTCTC	CCCACTTCCTGTTT	-
1	MA0761.2	4	0.00971914	8.1738	1	9	CTTTCTCTC	TTCACTTCCTGTTT	-
# Tomtom (Motif Comparison Tool): Version 5.5.4 compiled on Sep 2 2023 at 01:30:01
# The format of this file is described at https://meme-suite.org/meme/doc/tomtom-output-format.html.
# tomtom -no-ssc -oc . --verbosity 1 -text -min-overlap 5 -mi 1 -dist pearson -evalue -thresh 10.0 /tmp/tmp2lpplsha /home2/ayh8/data/JASPAR/JASPAR2022_CORE_vertebrates_non-redundant_pfms_meme.txt
