## Supplementary Info. 4 for "Dissection of core promoter syntax through single nucleotide resolution modeling of transcription initiation": pos_patterns.pattern_39.tomtom.tsv

Query_ID	Target_ID	Optimal_offset	p-value	E-value	q-value	Overlap	Query_consensus	Target_consensus	Orientation
1	MA1728.1	4	0.0023121	1.94448	0.752779	5	GCAGC	CTGGGCAGCAGC	-
1	MA1651.1	5	0.00263438	2.21552	0.752779	5	GCAGC	CGGAGGCAGCCATTTTGGAAC	-
1	MA0048.2	1	0.00289659	2.43603	0.752779	5	GCAGC	CGCAGCTGCG	+
1	MA1983.1	10	0.00360307	3.03018	0.752779	5	GCAGC	TCTGTTACTTGCAGCCAAAAG	+
1	MA1938.1	1	0.00375445	3.15749	0.752779	5	GCAGC	AGCAGCTGCCGGAAGTA	+
1	MA0816.1	1	0.0052682	4.43055	0.752779	5	GCAGC	AGCAGCTGCT	-
1	MA1721.1	7	0.00578479	4.86501	0.752779	5	GCAGC	GGCAGCGGCAGCGGCG	+
1	MA1529.1	5	0.00590743	4.96814	0.752779	5	GCAGC	GGGCCGCAGCTGCGTCCC	+
1	MA1100.2	1	0.00634542	5.3365	0.752779	5	GCAGC	GGCAGCTGCC	-
1	MA1635.1	1	0.0067261	5.65665	0.752779	5	GCAGC	CGCAGCTGCG	+
1	MA0500.2	2	0.00895806	7.53373	0.797677	5	GCAGC	CAGCAGCTGCTG	+
1	MA2002.1	6	0.00929184	7.81443	0.797677	5	GCAGC	GATCAGGCACT	+
1	MA1583.1	8	0.00950301	7.99203	0.797677	5	GCAGC	GCATTGCCGCAGT	+
# Tomtom (Motif Comparison Tool): Version 5.5.4 compiled on Sep 2 2023 at 01:30:01
# The format of this file is described at https://meme-suite.org/meme/doc/tomtom-output-format.html.
# tomtom -no-ssc -oc . --verbosity 1 -text -min-overlap 5 -mi 1 -dist pearson -evalue -thresh 10.0 /tmp/tmpvb4laglp /home2/ayh8/data/JASPAR/JASPAR2022_CORE_vertebrates_non-redundant_pfms_meme.txt
