## Supplementary Info. 4 for "Dissection of core promoter syntax through single nucleotide resolution modeling of transcription initiation": pos_patterns.pattern_40.tomtom.tsv

Query_ID	Target_ID	Optimal_offset	p-value	E-value	q-value	Overlap	Query_consensus	Target_consensus	Orientation
1	MA0655.1	2	0.00142219	1.19606	0.392463	4	GAGT	ATGAGTCAT	-
1	MA0478.1	2	0.00189581	1.59438	0.392463	4	GAGT	ATGAGTCATCC	-
1	MA0841.1	3	0.00189581	1.59438	0.392463	4	GAGT	GATGAGTCATG	-
1	MA1135.1	2	0.00216129	1.81764	0.392463	4	GAGT	ATGAGTCATC	-
1	MA1138.1	2	0.00216129	1.81764	0.392463	4	GAGT	ATGAGTCATC	-
1	MA1144.1	2	0.00216129	1.81764	0.392463	4	GAGT	ATGAGTCATC	-
1	MA0476.1	3	0.00246966	2.07699	0.392463	4	GAGT	TGTGACTCATT	+
1	MA1134.1	3	0.00277794	2.33625	0.392463	4	GAGT	GATGAGTCATCC	+
1	MA0491.2	4	0.00308612	2.59543	0.392463	4	GAGT	GGATGAGTCATCA	-
1	MA1928.1	4	0.00357593	3.00735	0.392463	4	GAGT	TTGTGAGTCATA	+
1	MA0489.2	4	0.00357593	3.00735	0.392463	4	GAGT	AGATGAGTCATA	-
1	MA1101.2	7	0.00378802	3.18573	0.392463	4	GAGT	AAATGATGAGTCATGCTTT	-
1	MA0462.2	3	0.00408331	3.43407	0.392463	4	GAGT	TATGAGTCATA	-
1	MA1634.1	3	0.00408331	3.43407	0.392463	4	GAGT	TATGAGTCATA	-
1	MA0782.2	3	0.00476506	4.00741	0.392463	4	GAGT	TTTGAGTGACAGCTA	+
1	MA0591.1	5	0.00476506	4.00741	0.392463	4	GAGT	GTGCTGAGTCATCCT	-
1	MA0659.3	5	0.00476506	4.00741	0.392463	4	GAGT	CTGCTGAGTCAGCAC	-
1	MA0477.2	4	0.00510154	4.29039	0.392463	4	GAGT	GGATGAGTCATCA	-
1	MA0490.2	4	0.00510154	4.29039	0.392463	4	GAGT	AAATGAGTCATTT	-
1	MA1988.1	3	0.00540885	4.54884	0.392463	4	GAGT	TATGAGTCATC	-
1	MA1114.1	4	0.00555703	4.67346	0.392463	4	GAGT	GGGTGAGTGACAGGCGG	+
1	MA1521.1	5	0.00611871	5.14584	0.392463	4	GAGT	TTGCTGAGTCAGCAA	+
1	MA0496.3	6	0.00611871	5.14584	0.392463	4	GAGT	ATTGCTGAGTCAGCA	-
1	MA0501.1	8	0.00611871	5.14584	0.392463	4	GAGT	AAATTGCTGAGTCAT	-
1	MA1520.1	5	0.00810229	6.81403	0.468672	4	GAGT	ATGCTGAGTCAGCAA	+
1	MA0089.2	6	0.00877452	7.37937	0.487769	4	GAGT	ATTGCTGAGTCATTCT	-
1	MA0099.3	2	0.00914477	7.69075	0.491952	4	GAGT	ATGAGTCATC	+
1	MA0693.3	2	0.0104443	8.78367	0.52781	4	GAGT	CTGAGTTCATA	+
1	MA0835.2	3	0.0104443	8.78367	0.52781	4	GAGT	TATGAGTCATA	-
1	MA1633.2	2	0.010993	9.24513	0.5392	4	GAGT	ATGAGTCAT	-
# Tomtom (Motif Comparison Tool): Version 5.5.4 compiled on Sep 2 2023 at 01:30:01
# The format of this file is described at https://meme-suite.org/meme/doc/tomtom-output-format.html.
# tomtom -no-ssc -oc . --verbosity 1 -text -min-overlap 5 -mi 1 -dist pearson -evalue -thresh 10.0 /tmp/tmp02dttkb9 /home2/ayh8/data/JASPAR/JASPAR2022_CORE_vertebrates_non-redundant_pfms_meme.txt
