## Supplementary Info. 4 for "Dissection of core promoter syntax through single nucleotide resolution modeling of transcription initiation": pos_patterns.pattern_41.tomtom.tsv

Query_ID	Target_ID	Optimal_offset	p-value	E-value	q-value	Overlap	Query_consensus	Target_consensus	Orientation
1	MA0748.2	-8	7.56883e-06	0.00636538	0.0126198	11	GGGGGGCGCCATGGCGGCCCGCGCGCCGCT	AGATGGCGGCG	+
1	MA0509.3	-3	0.000420947	0.354016	0.12951	16	GGGGGGCGCCATGGCGGCCCGCGCGCCGCT	CGTTGCCATGGCAACG	+
1	MA1982.1	-5	0.000422479	0.355305	0.12951	15	GGGGGGCGCCATGGCGGCCCGCGCGCCGCT	GGGCTAGAGCGGCCC	+
1	MA0510.2	-3	0.000448134	0.376881	0.12951	16	GGGGGGCGCCATGGCGGCCCGCGCGCCGCT	CGTTGCCATGGCAACG	-
1	MA0798.3	-3	0.000689825	0.580142	0.12951	16	GGGGGGCGCCATGGCGGCCCGCGCGCCGCT	CGTTGCCATGGCAACG	+
1	MA0600.2	-3	0.000826942	0.695458	0.12951	16	GGGGGGCGCCATGGCGGCCCGCGCGCCGCT	CGTTGCCATGGCAACG	-
1	MA1529.1	-2	0.000886583	0.745616	0.12951	18	GGGGGGCGCCATGGCGGCCCGCGCGCCGCT	GGGACGCAGCTGCGGCCC	-
1	MA0163.1	-3	0.00166313	1.39869	0.213308	14	GGGGGGCGCCATGGCGGCCCGCGCGCCGCT	GGGGCCCAAGGGGG	+
1	MA1712.1	-9	0.00181859	1.52943	0.216586	18	GGGGGGCGCCATGGCGGCCCGCGCGCCGCT	CCCCGGGGCCCGGAGCCT	-
1	MA1650.1	-14	0.00195555	1.64462	0.217371	12	GGGGGGCGCCATGGCGGCCCGCGCGCCGCT	CCCCGCGCACCC	+
1	MA1651.1	-2	0.00285187	2.39842	0.279707	21	GGGGGGCGCCATGGCGGCCCGCGCGCCGCT	GTTCCAAAATGGCTGCCTCCG	+
1	MA1976.1	-1	0.00310313	2.60973	0.287442	27	GGGGGGCGCCATGGCGGCCCGCGCGCCGCT	AGGGGGGCCCGGGGGCCTGTGCGAGTG	+
1	MA1474.1	-4	0.00328925	2.76626	0.288647	12	GGGGGGCGCCATGGCGGCCCGCGCGCCGCT	GGTGACGTGGCA	-
1	MA0746.2	-3	0.00434436	3.65361	0.326693	13	GGGGGGCGCCATGGCGGCCCGCGCGCCGCT	GGTGGGCGTGGCC	-
1	MA0104.4	-4	0.00450655	3.79001	0.326693	12	GGGGGGCGCCATGGCGGCCCGCGCGCCGCT	GGCCACGTGGCC	+
1	MA0146.2	-14	0.00510987	4.2974	0.354995	14	GGGGGGCGCCATGGCGGCCCGCGCGCCGCT	GGGGCCGAGGCCTG	+
1	MA1961.1	-17	0.00689902	5.80207	0.460119	12	GGGGGGCGCCATGGCGGCCCGCGCGCCGCT	CCCCCGCCCCCC	-
1	MA1597.1	-7	0.0107746	9.06146	0.586479	17	GGGGGGCGCCATGGCGGCCCGCGCGCCGCT	GAAATGGCTTCCCTGGG	-
1	MA1109.1	-4	0.0108772	9.14769	0.586479	13	GGGGGGCGCCATGGCGGCCCGCGCGCCGCT	GGACAGATGGCAG	+
1	MA0741.1	-4	0.0112079	9.42588	0.586479	11	GGGGGGCGCCATGGCGGCCCGCGCGCCGCT	GGGGGCGTGGC	-
1	MA1713.1	-4	0.0116308	9.78147	0.586479	14	GGGGGGCGCCATGGCGGCCCGCGCGCCGCT	GGGGGAGCGGCGGG	-
# Tomtom (Motif Comparison Tool): Version 5.5.4 compiled on Sep 2 2023 at 01:30:01
# The format of this file is described at https://meme-suite.org/meme/doc/tomtom-output-format.html.
# tomtom -no-ssc -oc . --verbosity 1 -text -min-overlap 5 -mi 1 -dist pearson -evalue -thresh 10.0 /tmp/tmpoh2qf_9v /home2/ayh8/data/JASPAR/JASPAR2022_CORE_vertebrates_non-redundant_pfms_meme.txt
