## Supplementary Info. 4 for "Dissection of core promoter syntax through single nucleotide resolution modeling of transcription initiation": pos_patterns.pattern_42.tomtom.tsv

Query_ID	Target_ID	Optimal_offset	p-value	E-value	q-value	Overlap	Query_consensus	Target_consensus	Orientation
1	MA0002.2	1	2.29928e-05	0.0193369	0.0309389	7	AACCACA	AAACCACAGAC	-
1	MA1989.1	3	3.67882e-05	0.0309389	0.0309389	7	AACCACA	AAAAACCACAAGAA	+
1	MA0511.2	1	0.000422444	0.355275	0.23685	7	AACCACA	AAACCGCAA	+
1	MA0684.2	2	0.0016149	1.35813	0.679066	7	AACCACA	AAAACCTCAAAT	+
1	MA0479.1	4	0.00483023	4.06222	1	7	AACCACA	TCCAATCCACA	+
1	MA0122.3	2	0.00661663	5.56458	1	7	AACCACA	ATAACCACTTAAA	+
1	MA0483.1	1	0.0073039	6.14258	1	7	AACCACA	AAATCACAGCA	+
1	MA0130.1	0	0.00863887	7.26529	1	6	AACCACA	ATCCAC	+
1	MA1107.2	1	0.0115915	9.74844	1	7	AACCACA	CAGCCACACCCACCCC	+
# Tomtom (Motif Comparison Tool): Version 5.5.4 compiled on Sep 2 2023 at 01:30:01
# The format of this file is described at https://meme-suite.org/meme/doc/tomtom-output-format.html.
# tomtom -no-ssc -oc . --verbosity 1 -text -min-overlap 5 -mi 1 -dist pearson -evalue -thresh 10.0 /tmp/tmpal_sq7bo /home2/ayh8/data/JASPAR/JASPAR2022_CORE_vertebrates_non-redundant_pfms_meme.txt
