## Supplementary Info. 4 for "Dissection of core promoter syntax through single nucleotide resolution modeling of transcription initiation": pos_patterns.pattern_44.tomtom.tsv

Query_ID	Target_ID	Optimal_offset	p-value	E-value	q-value	Overlap	Query_consensus	Target_consensus	Orientation
1	MA0663.1	1	0.000494444	0.415827	0.212028	9	TCTCGTGATAGTGAGTGAGCACTAC	ATCACGTGAT	+
1	MA0664.1	1	0.000582866	0.49019	0.212028	9	TCTCGTGATAGTGAGTGAGCACTAC	ATCACGTGAT	+
1	MA0692.1	1	0.000582866	0.49019	0.212028	9	TCTCGTGATAGTGAGTGAGCACTAC	GTCACGTGAT	-
1	MA0831.3	1	0.00160595	1.3506	0.31034	9	TCTCGTGATAGTGAGTGAGCACTAC	GTCACGTGAC	+
1	MA0636.1	1	0.00160595	1.3506	0.31034	9	TCTCGTGATAGTGAGTGAGCACTAC	GTCACGTGAC	-
1	MA0749.1	2	0.0017941	1.50884	0.31034	11	TCTCGTGATAGTGAGTGAGCACTAC	TATGTCGCGATAG	-
1	MA0464.2	1	0.00212955	1.79095	0.318432	9	TCTCGTGATAGTGAGTGAGCACTAC	GTCACGTGAT	-
1	MA0828.2	3	0.00278686	2.34375	0.323367	11	TCTCGTGATAGTGAGTGAGCACTAC	TTATCACGTGATAA	+
1	MA0527.1	4	0.00289517	2.43484	0.323367	11	TCTCGTGATAGTGAGTGAGCACTAC	CAGATCTCGCGAGAG	-
1	MA0603.1	0	0.00506138	4.25662	0.529983	10	TCTCGTGATAGTGAGTGAGCACTAC	GCACGTGACC	-
1	MA1464.1	1	0.00615663	5.17772	0.604195	9	TCTCGTGATAGTGAGTGAGCACTAC	GGCACGTGAC	-
1	MA0526.4	2	0.00713779	6.00288	0.629394	10	TCTCGTGATAGTGAGTGAGCACTAC	GGTCACGTGACC	+
1	MA0773.1	0	0.00900274	7.5713	0.676437	12	TCTCGTGATAGTGAGTGAGCACTAC	TCTATTTATAGT	-
1	MA1596.1	-1	0.00938936	7.89645	0.676437	16	TCTCGTGATAGTGAGTGAGCACTAC	CTCGGGAGGCTGAGGC	-
1	MA1930.1	8	0.00969006	8.14934	0.676437	25	TCTCGTGATAGTGAGTGAGCACTAC	TAGCGCCCCCTAGTGGCCAGAAGGGGGAACTGCAG	-
1	MA0004.1	-1	0.0104351	8.77592	0.687919	6	TCTCGTGATAGTGAGTGAGCACTAC	CACGTG	-
1	MA1960.1	-2	0.0106757	8.9783	0.687919	12	TCTCGTGATAGTGAGTGAGCACTAC	AGGTGTTAATGA	+
# Tomtom (Motif Comparison Tool): Version 5.5.4 compiled on Sep 2 2023 at 01:30:01
# The format of this file is described at https://meme-suite.org/meme/doc/tomtom-output-format.html.
# tomtom -no-ssc -oc . --verbosity 1 -text -min-overlap 5 -mi 1 -dist pearson -evalue -thresh 10.0 /tmp/tmpxpof0i7f /home2/ayh8/data/JASPAR/JASPAR2022_CORE_vertebrates_non-redundant_pfms_meme.txt
