## Supplementary Info. 4 for "Dissection of core promoter syntax through single nucleotide resolution modeling of transcription initiation": pos_patterns.pattern_48.tomtom.tsv

Query_ID	Target_ID	Optimal_offset	p-value	E-value	q-value	Overlap	Query_consensus	Target_consensus	Orientation
1	MA0050.3	0	0.00262824	2.21035	1	4	AATG	AATGAAACTGAAAGT	+
1	MA1539.1	6	0.00603311	5.07384	1	4	AATG	AAGGTCAGTGACCTT	-
1	MA0520.1	11	0.00809695	6.80954	1	4	AATG	ATTTCTCAGGAAATG	-
1	MA1538.1	6	0.00809695	6.80954	1	4	AATG	AAGGTCAATGACCTT	-
1	MA0624.2	1	0.0105133	8.84166	1	4	AATG	CAATGGAAAATA	+
1	MA0475.2	6	0.0106798	8.98171	1	4	AATG	ACCGGAAGTG	+
# Tomtom (Motif Comparison Tool): Version 5.5.4 compiled on Sep 2 2023 at 01:30:01
# The format of this file is described at https://meme-suite.org/meme/doc/tomtom-output-format.html.
# tomtom -no-ssc -oc . --verbosity 1 -text -min-overlap 5 -mi 1 -dist pearson -evalue -thresh 10.0 /tmp/tmpywpnx0u5 /home2/ayh8/data/JASPAR/JASPAR2022_CORE_vertebrates_non-redundant_pfms_meme.txt
