## Supplementary Info. 4 for "Dissection of core promoter syntax through single nucleotide resolution modeling of transcription initiation": pos_patterns.pattern_49.tomtom.tsv

Query_ID	Target_ID	Optimal_offset	p-value	E-value	q-value	Overlap	Query_consensus	Target_consensus	Orientation
1	MA1115.1	1	0.000124861	0.105008	0.208687	7	AATGCAA	ATATGCAAATT	+
1	MA0627.2	2	0.000396507	0.333462	0.212782	7	AATGCAA	AATATGCAAATAA	+
1	MA0792.1	0	0.000494985	0.416282	0.212782	7	AATGCAA	TATGCAAAT	+
1	MA0789.1	0	0.000563748	0.474112	0.212782	7	AATGCAA	TATGCAAAT	+
1	MA0507.2	2	0.000672874	0.565887	0.212782	7	AATGCAA	AATATGCAAATTAG	+
1	MA0043.3	4	0.000763865	0.64241	0.212782	7	AATGCAA	TTGTTATGCAACAA	+
1	MA0785.1	2	0.000969281	0.815165	0.217664	7	AATGCAA	AATATGCAAATT	+
1	MA0786.1	1	0.00107928	0.907678	0.217664	7	AATGCAA	TTATGCAAATTA	+
1	MA0025.2	3	0.00125107	1.05215	0.217664	7	AATGCAA	TATTATGCAATAT	+
1	MA0787.1	1	0.00130232	1.09525	0.217664	7	AATGCAA	TTATGCAAATTA	+
1	MA0784.2	2	0.00144791	1.21769	0.219998	7	AATGCAA	ATTATGCAAATTAGCT	-
1	MA0142.1	6	0.00206654	1.73796	0.282258	7	AATGCAA	CTTTGTTATGCAAAT	+
1	MA0788.1	2	0.00220947	1.85817	0.282258	7	AATGCAA	ATTATGCTAATTT	+
1	MA0019.1	1	0.00236432	1.98839	0.282258	7	AATGCAA	AGATGCAATCCC	+
1	MA0743.2	0	0.00306541	2.57801	0.34156	7	AATGCAA	AATTCAACAGGTGGTT	+
1	MA1636.1	4	0.00388294	3.26556	0.40197	7	AATGCAA	AAATGATGCAATCAT	+
1	MA0885.2	-1	0.00424869	3.57315	0.40197	6	AATGCAA	AAGCAATTAGCA	+
1	MA0833.2	4	0.00432909	3.64077	0.40197	7	AATGCAA	AAATGATGCAATAA	+
1	MA0744.2	0	0.00491525	4.13372	0.419113	7	AATGCAA	AAAGCAACAGGTGGTT	+
1	MA1476.2	-1	0.00501525	4.21782	0.419113	6	AATGCAA	AAGCAATTAGCA	+
1	MA1962.1	7	0.00536667	4.51337	0.427124	7	AATGCAA	CCATTGTTATGCAAATT	-
1	MA1607.1	2	0.0059538	5.00715	0.452315	7	AATGCAA	AATATGTAAACAAA	+
1	MA0852.2	0	0.00648115	5.45065	0.454028	7	AATGCAA	AATGTAAACAAGGC	+
1	MA0619.1	0	0.00665656	5.59817	0.454028	7	AATGCAA	AATTCAAAT	-
1	MA0465.2	-1	0.00679131	5.71149	0.454028	6	AATGCAA	AAGCAATAAAAA	+
1	MA0845.1	0	0.00788985	6.63536	0.507183	7	AATGCAA	TATGTAAATAT	+
1	MA1525.2	0	0.00917506	7.71623	0.552931	7	AATGCAA	AATGGAAAAT	+
1	MA0624.2	1	0.00926318	7.79033	0.552931	7	AATGCAA	CAATGGAAAATA	+
1	MA0041.2	0	0.0107741	9.06105	0.613813	7	AATGCAA	AAAGTAAATAAACAAT	+
1	MA0836.2	4	0.0116655	9.81071	0.613813	7	AATGCAA	ATATTGTGCAATA	-
# Tomtom (Motif Comparison Tool): Version 5.5.4 compiled on Sep 2 2023 at 01:30:01
# The format of this file is described at https://meme-suite.org/meme/doc/tomtom-output-format.html.
# tomtom -no-ssc -oc . --verbosity 1 -text -min-overlap 5 -mi 1 -dist pearson -evalue -thresh 10.0 /tmp/tmpc6upnej8 /home2/ayh8/data/JASPAR/JASPAR2022_CORE_vertebrates_non-redundant_pfms_meme.txt
