## Supplementary Info. 4 for "Dissection of core promoter syntax through single nucleotide resolution modeling of transcription initiation": pos_patterns.pattern_50.tomtom.tsv

Query_ID	Target_ID	Optimal_offset	p-value	E-value	q-value	Overlap	Query_consensus	Target_consensus	Orientation
1	MA1513.1	-13	6.88597e-08	5.7911e-05	0.000112416	11	CCCCGCGTCGGGCGGGGGCGGAGC	GGGGGCGGGGC	-
1	MA0685.2	-14	1.57391e-07	0.000132366	0.000112416	9	CCCCGCGTCGGGCGGGGGCGGAGC	GGGGCGGGG	+
1	MA1961.1	-12	2.04581e-07	0.000172053	0.000112416	12	CCCCGCGTCGGGCGGGGGCGGAGC	GGGGGGCGGGGG	+
1	MA0079.5	-14	4.74292e-07	0.000398879	0.000156373	9	CCCCGCGTCGGGCGGGGGCGGAGC	GGGGCGGGG	+
1	MA0516.3	-14	4.74292e-07	0.000398879	0.000156373	9	CCCCGCGTCGGGCGGGGGCGGAGC	GGGGCGGGG	+
1	MA0742.2	-14	1.63901e-06	0.00137841	0.000334464	9	CCCCGCGTCGGGCGGGGGCGGAGC	GGGGCGGGG	+
1	MA1511.2	-14	1.63901e-06	0.00137841	0.000334464	9	CCCCGCGTCGGGCGGGGGCGGAGC	GGGGCGGGG	+
1	MA1959.1	-14	1.63901e-06	0.00137841	0.000334464	9	CCCCGCGTCGGGCGGGGGCGGAGC	GGGGCGGGG	+
1	MA0599.1	-14	1.82603e-06	0.00153569	0.000334464	10	CCCCGCGTCGGGCGGGGGCGGAGC	GGGGCGGGGC	-
1	MA0740.2	-14	5.6787e-06	0.00477579	0.000936125	9	CCCCGCGTCGGGCGGGGGCGGAGC	GGGGCGGGG	+
1	MA0741.1	-13	7.94961e-06	0.00668562	0.00119135	11	CCCCGCGTCGGGCGGGGGCGGAGC	GGGGGCGTGGC	-
1	MA0493.2	-14	1.16086e-05	0.00976283	0.00159472	9	CCCCGCGTCGGGCGGGGGCGGAGC	GGGGCGGGG	+
1	MA1564.1	-12	2.99455e-05	0.0251842	0.00369148	12	CCCCGCGTCGGGCGGGGGCGGAGC	GGGGGGCGTGGC	-
1	MA1965.1	-13	3.13505e-05	0.0263657	0.00369148	10	CCCCGCGTCGGGCGGGGGCGGAGC	GGGGGAGGGG	-
1	MA0039.4	-13	4.28983e-05	0.0360775	0.00471449	11	CCCCGCGTCGGGCGGGGGCGGAGC	GGGGGTGGGGCG	-
1	MA1512.1	-13	6.62508e-05	0.0557169	0.00682584	11	CCCCGCGTCGGGCGGGGGCGGAGC	GTGGGCGTGGC	-
1	MA0162.4	-9	8.28882e-05	0.069709	0.00796429	14	CCCCGCGTCGGGCGGGGGCGGAGC	GGGCGTGGGCGTGG	-
1	MA1102.2	-9	8.6963e-05	0.0731359	0.00796429	12	CCCCGCGTCGGGCGGGGGCGGAGC	AGCAGGGGGCGC	+
1	MA1522.1	-14	0.000114981	0.0966987	0.00997599	10	CCCCGCGTCGGGCGGGGGCGGAGC	GGGGAGGGGCG	-
1	MA0528.2	-12	0.000158474	0.133276	0.0130621	12	CCCCGCGTCGGGCGGGGGCGGAGC	GGGGGGAGGAGG	+
1	MA1653.1	-13	0.000172352	0.144948	0.0135295	11	CCCCGCGTCGGGCGGGGGCGGAGC	GGGGGAGGGGGG	-
1	MA1630.2	-13	0.000221043	0.185897	0.016563	11	CCCCGCGTCGGGCGGGGGCGGAGC	GGGGGAGGGGAG	+
1	MA1627.1	-9	0.0002323	0.195364	0.0166497	14	CCCCGCGTCGGGCGGGGGCGGAGC	GTGTGGGGGAGGGG	-
1	MA0746.2	-12	0.000262962	0.221151	0.018062	12	CCCCGCGTCGGGCGGGGGCGGAGC	GGTGGGCGTGGCC	-
1	MA0732.1	-8	0.000283138	0.238119	0.0186699	15	CCCCGCGTCGGGCGGGGGCGGAGC	AGTGCGTGGGCGTAG	-
1	MA0747.1	-12	0.000330274	0.277761	0.0209405	12	CCCCGCGTCGGGCGGGGGCGGAGC	AGTGGGCGTGGC	-
1	MA1515.1	-14	0.000649051	0.545852	0.0382126	10	CCCCGCGTCGGGCGGGGGCGGAGC	TGGGCGTGGTG	-
1	MA1517.1	-14	0.000649051	0.545852	0.0382126	10	CCCCGCGTCGGGCGGGGGCGGAGC	TGGGCGTGGCC	-
1	MA1713.1	-11	0.00116576	0.980406	0.066267	13	CCCCGCGTCGGGCGGGGGCGGAGC	GGGGGAGCGGCGGG	-
1	MA0471.2	-13	0.00127111	1.069	0.0698469	11	CCCCGCGTCGGGCGGGGGCGGAGC	GGGGGCGGGAAGG	+
1	MA1712.1	-2	0.00169006	1.42134	0.0898723	18	CCCCGCGTCGGGCGGGGGCGGAGC	CCCCGGGGCCCGGAGCCT	-
1	MA1516.1	-14	0.00175265	1.47398	0.0902879	10	CCCCGCGTCGGGCGGGGGCGGAGC	TGGGCGTGGTC	-
1	MA0506.2	-8	0.00239632	2.01531	0.119706	15	CCCCGCGTCGGGCGGGGGCGGAGC	CGCGCAGGCGCAGGC	-
1	MA0736.1	-5	0.00261571	2.19982	0.126823	14	CCCCGCGTCGGGCGGGGGCGGAGC	CTTCGCGGGGGGTC	-
1	MA1930.1	5	0.0032925	2.76899	0.155075	24	CCCCGCGTCGGGCGGGGGCGGAGC	TAGCGCCCCCTAGTGGCCAGAAGGGGGAACTGCAG	-
1	MA0753.2	-10	0.00355749	2.99185	0.162885	13	CCCCGCGTCGGGCGGGGGCGGAGC	GTGGGGGGGGCGG	-
1	MA1584.1	-4	0.00365594	3.07464	0.162885	16	CCCCGCGTCGGGCGGGGGCGGAGC	GCACAGCGGGGGGTCG	-
1	MA0814.2	-1	0.00411111	3.45744	0.176203	14	CCCCGCGTCGGGCGGGGGCGGAGC	CCCGCCTCAGGCCC	-
1	MA0597.2	-9	0.00416862	3.50581	0.176203	12	CCCCGCGTCGGGCGGGGGCGGAGC	GCGCAGGGCAGG	+
1	MA1631.1	-13	0.00462843	3.89251	0.190747	11	CCCCGCGTCGGGCGGGGGCGGAGC	GGGGCAGGTGCTG	-
1	MA0750.2	-9	0.0049389	4.15361	0.198578	13	CCCCGCGTCGGGCGGGGGCGGAGC	GCCCGGAAGTGGC	+
1	MA1650.1	0	0.00508302	4.27482	0.199507	12	CCCCGCGTCGGGCGGGGGCGGAGC	CCCCGCGCACCC	+
1	MA0735.1	-4	0.00522465	4.39393	0.200297	16	CCCCGCGTCGGGCGGGGGCGGAGC	GCTTCGTGGGGGGTCT	-
1	MA0810.1	-8	0.00702045	5.9042	0.251589	12	CCCCGCGTCGGGCGGGGGCGGAGC	TGCCCGGGGGCA	-
1	MA0830.2	-13	0.00770812	6.48253	0.268898	11	CCCCGCGTCGGGCGGGGGCGGAGC	GGGGCAGGTGCCG	-
1	MA1596.1	-9	0.00782967	6.58475	0.268898	15	CCCCGCGTCGGGCGGGGGCGGAGC	CTCGGGAGGCTGAGGC	-
1	MA0146.2	-13	0.00864562	7.27097	0.290861	11	CCCCGCGTCGGGCGGGGGCGGAGC	GGGGCCGAGGCCTG	+
1	MA0737.1	-5	0.0103425	8.69802	0.328316	14	CCCCGCGTCGGGCGGGGGCGGAGC	CTTCGTGGGGGGTC	-
1	MA1929.1	5	0.0103564	8.70976	0.328316	24	CCCCGCGTCGGGCGGGGGCGGAGC	TAGCGCCCCCTGGTGGCCACAGCTGGAACTGCAG	-
1	MA1099.2	-14	0.011286	9.49153	0.351034	10	CCCCGCGTCGGGCGGGGGCGGAGC	GGCACGTGGC	+
1	MA1615.1	-10	0.0118311	9.94998	0.360611	13	CCCCGCGTCGGGCGGGGGCGGAGC	CCCTGGGGCCAGG	+
# Tomtom (Motif Comparison Tool): Version 5.5.4 compiled on Sep 2 2023 at 01:30:01
# The format of this file is described at https://meme-suite.org/meme/doc/tomtom-output-format.html.
# tomtom -no-ssc -oc . --verbosity 1 -text -min-overlap 5 -mi 1 -dist pearson -evalue -thresh 10.0 /tmp/tmp63rzsra1 /home2/ayh8/data/JASPAR/JASPAR2022_CORE_vertebrates_non-redundant_pfms_meme.txt
