## Supplementary Info. 4 for "Dissection of core promoter syntax through single nucleotide resolution modeling of transcription initiation": pos_patterns.pattern_51.tomtom.tsv

Query_ID	Target_ID	Optimal_offset	p-value	E-value	q-value	Overlap	Query_consensus	Target_consensus	Orientation
1	MA0640.2	-9	0.000166654	0.140156	0.166508	14	GGTCCCTGCTGCAGGAAGTGAAGGGGGCA	ACCAGGAAGTGGAA	-
1	MA1929.1	4	0.000241504	0.203105	0.166508	29	GGTCCCTGCTGCAGGAAGTGAAGGGGGCA	CTGCAGTTCCAGCTGTGGCCACCAGGGGGCGCTA	+
1	MA1522.1	-17	0.000299775	0.252111	0.166508	11	GGTCCCTGCTGCAGGAAGTGAAGGGGGCA	GGGGAGGGGCG	-
1	MA1628.1	-2	0.000550742	0.463174	0.204276	11	GGTCCCTGCTGCAGGAAGTGAAGGGGGCA	CCCCTGCTGTG	-
1	MA0076.2	-10	0.000707476	0.594987	0.204276	11	GGTCCCTGCTGCAGGAAGTGAAGGGGGCA	GCCGGAAGTGG	-
1	MA1587.1	-10	0.000749148	0.630034	0.204276	14	GGTCCCTGCTGCAGGAAGTGAAGGGGGCA	TCAGGAGGTCGAGG	-
1	MA1635.1	-3	0.000980725	0.82479	0.204276	10	GGTCCCTGCTGCAGGAAGTGAAGGGGGCA	CGCAGCTGCG	+
1	MA1653.1	-16	0.00165851	1.3948	0.307068	12	GGTCCCTGCTGCAGGAAGTGAAGGGGGCA	GGGGGAGGGGGG	-
1	MA1630.2	-16	0.00238241	2.00361	0.396987	12	GGTCCCTGCTGCAGGAAGTGAAGGGGGCA	GGGGGAGGGGAG	+
1	MA1938.1	-3	0.00265536	2.23316	0.401876	17	GGTCCCTGCTGCAGGAAGTGAAGGGGGCA	AGCAGCTGCCGGAAGTA	+
1	MA0518.1	-7	0.0028941	2.43394	0.401876	14	GGTCCCTGCTGCAGGAAGTGAAGGGGGCA	TTTCCAGGAAATGG	+
1	MA0759.2	-10	0.00453661	3.81529	0.525548	11	GGTCCCTGCTGCAGGAAGTGAAGGGGGCA	ACCGGAAGTGG	+
1	MA0753.2	-17	0.00474047	3.98674	0.525548	12	GGTCCCTGCTGCAGGAAGTGAAGGGGGCA	GTGGGGGGGGCGG	-
1	MA1981.1	-14	0.00600806	5.05278	0.525548	15	GGTCCCTGCTGCAGGAAGTGAAGGGGGCA	GAAAGGAAAGGGGCGGGA	+
1	MA0103.3	-3	0.0060232	5.06551	0.525548	11	GGTCCCTGCTGCAGGAAGTGAAGGGGGCA	CCCACCTGCGC	+
1	MA0080.6	-12	0.00610767	5.13655	0.525548	17	GGTCCCTGCTGCAGGAAGTGAAGGGGGCA	AAAAAGAGGAAGTGGAA	+
1	MA0473.3	-8	0.00649838	5.46513	0.525548	14	GGTCCCTGCTGCAGGAAGTGAAGGGGGCA	AAACAGGAAGTGGG	+
1	MA1933.1	-10	0.00681824	5.73414	0.525548	16	GGTCCCTGCTGCAGGAAGTGAAGGGGGCA	ACCGGAAGTGGCGTGA	+
1	MA1652.1	-10	0.00690041	5.80324	0.525548	14	GGTCCCTGCTGCAGGAAGTGAAGGGGGCA	GGAGGAGGTGAGAA	+
1	MA0136.3	-9	0.00708618	5.95948	0.525548	12	GGTCCCTGCTGCAGGAAGTGAAGGGGGCA	AGAAGGAAGTGA	+
1	MA1730.1	-12	0.00756944	6.3659	0.525548	15	GGTCCCTGCTGCAGGAAGTGAAGGGGGCA	AGGAGGCACAGCCGG	-
1	MA0779.1	-1	0.00797168	6.70419	0.531337	17	GGTCCCTGCTGCAGGAAGTGAAGGGGGCA	TGCAGTCATGCGTGACG	-
1	MA0764.3	-10	0.00894546	7.52313	0.552076	10	GGTCCCTGCTGCAGGAAGTGAAGGGGGCA	ACCGGAAGTG	+
1	MA1578.1	-15	0.00894546	7.52313	0.552076	10	GGTCCCTGCTGCAGGAAGTGAAGGGGGCA	AAGTGGGGGG	-
1	MA1629.1	-1	0.00982879	8.26602	0.570162	14	GGTCCCTGCTGCAGGAAGTGAAGGGGGCA	CCCCCTGCTGTGAG	-
1	MA0598.3	-7	0.0100338	8.43844	0.570162	15	GGTCCCTGCTGCAGGAAGTGAAGGGGGCA	GAAACAGGAAGTGAG	-
1	MA1972.1	-10	0.0106072	8.92063	0.570162	15	GGTCCCTGCTGCAGGAAGTGAAGGGGGCA	GGAGGCACTGGAATG	+
1	MA1715.1	-13	0.0106072	8.92063	0.570162	15	GGTCCCTGCTGCAGGAAGTGAAGGGGGCA	GTACCAGGAGTGGGG	-
1	MA0763.1	-10	0.0110932	9.32941	0.577655	10	GGTCCCTGCTGCAGGAAGTGAAGGGGGCA	ACCGGAAGTG	+
# Tomtom (Motif Comparison Tool): Version 5.5.4 compiled on Sep 2 2023 at 01:30:01
# The format of this file is described at https://meme-suite.org/meme/doc/tomtom-output-format.html.
# tomtom -no-ssc -oc . --verbosity 1 -text -min-overlap 5 -mi 1 -dist pearson -evalue -thresh 10.0 /tmp/tmprs5wytcv /home2/ayh8/data/JASPAR/JASPAR2022_CORE_vertebrates_non-redundant_pfms_meme.txt
