## Supplementary Info. 4 for "Dissection of core promoter syntax through single nucleotide resolution modeling of transcription initiation": pos_patterns.pattern_52.tomtom.tsv

Query_ID	Target_ID	Optimal_offset	p-value	E-value	q-value	Overlap	Query_consensus	Target_consensus	Orientation
1	MA0744.2	-10	5.14192e-05	0.0432436	0.0857862	16	TGATGCCCAAAGAGGAAGCGGTGGTTGC	AAAGCAACAGGTGGTT	+
1	MA1992.1	-8	0.000320249	0.269329	0.267147	15	TGATGCCCAAAGAGGAAGCGGTGGTTGC	AGACAGGAAGTGGGG	+
1	MA0483.1	-16	0.000543643	0.457204	0.302332	11	TGATGCCCAAAGAGGAAGCGGTGGTTGC	TGCTGTGATTT	-
1	MA1941.1	-10	0.00107106	0.900763	0.332215	16	TGATGCCCAAAGAGGAAGCGGTGGTTGC	ACCGGAAACAGGTGGT	+
1	MA1966.1	-10	0.0014442	1.21457	0.332215	16	TGATGCCCAAAGAGGAAGCGGTGGTTGC	GCCGGAAGCAGGTGGG	+
1	MA1945.1	-10	0.00145976	1.22766	0.332215	15	TGATGCCCAAAGAGGAAGCGGTGGTTGC	GGCGGAAGCAGGTGG	+
1	MA1967.1	-10	0.00153213	1.28852	0.332215	16	TGATGCCCAAAGAGGAAGCGGTGGTTGC	ACCGGAAACAGCTGAT	+
1	MA1934.1	-10	0.00217401	1.82834	0.332215	16	TGATGCCCAAAGAGGAAGCGGTGGTTGC	ACCGGAAACACCTGGT	+
1	MA0474.3	-8	0.0023954	2.01453	0.332215	14	TGATGCCCAAAGAGGAAGCGGTGGTTGC	AAACAGGAAGTGGG	+
1	MA0062.3	-8	0.0023954	2.01453	0.332215	14	TGATGCCCAAAGAGGAAGCGGTGGTTGC	AAACAGGAAGTGGG	-
1	MA1508.1	-7	0.00244813	2.05888	0.332215	12	TGATGCCCAAAGAGGAAGCGGTGGTTGC	GAAACAGGAAGT	+
1	MA0076.2	-10	0.00267991	2.2538	0.332215	11	TGATGCCCAAAGAGGAAGCGGTGGTTGC	GCCGGAAGTGG	-
1	MA1944.1	-10	0.00286252	2.40738	0.332215	14	TGATGCCCAAAGAGGAAGCGGTGGTTGC	ACCGGAAGTAATTA	+
1	MA0038.2	-16	0.00297062	2.49829	0.332215	12	TGATGCCCAAAGAGGAAGCGGTGGTTGC	TGCAGTGATTTG	-
1	MA1684.1	-13	0.00298689	2.51198	0.332215	6	TGATGCCCAAAGAGGAAGCGGTGGTTGC	GGACGC	+
1	MA1484.1	-9	0.00366682	3.08379	0.38235	10	TGATGCCCAAAGAGGAAGCGGTGGTTGC	GACCGGAAGT	+
1	MA0743.2	-10	0.00427335	3.59388	0.419383	16	TGATGCCCAAAGAGGAAGCGGTGGTTGC	AATTCAACAGGTGGTT	+
1	MA0761.2	-8	0.00510337	4.29193	0.473016	14	TGATGCCCAAAGAGGAAGCGGTGGTTGC	AAACAGGAAGTGAA	+
1	MA0759.2	-10	0.00587679	4.94238	0.516034	11	TGATGCCCAAAGAGGAAGCGGTGGTTGC	ACCGGAAGTGG	+
1	MA0136.3	-9	0.00706015	5.93759	0.541171	12	TGATGCCCAAAGAGGAAGCGGTGGTTGC	AGAAGGAAGTGA	+
1	MA0080.6	-9	0.00707264	5.94809	0.541171	17	TGATGCCCAAAGAGGAAGCGGTGGTTGC	AAAAAGAGGAAGTGGAA	+
1	MA1940.1	-10	0.00713617	6.00152	0.541171	14	TGATGCCCAAAGAGGAAGCGGTGGTTGC	ACCGGAAGTAATTA	+
1	MA1949.1	-10	0.00846086	7.11559	0.613732	15	TGATGCCCAAAGAGGAAGCGGTGGTTGC	ACCGGAAGTAATTAT	+
1	MA0764.3	-10	0.00949197	7.98275	0.659837	10	TGATGCCCAAAGAGGAAGCGGTGGTTGC	ACCGGAAGTG	+
1	MA0820.1	-15	0.0101215	8.51221	0.675458	10	TGATGCCCAAAGAGGAAGCGGTGGTTGC	AACAGGTGGT	-
1	MA0028.2	-10	0.0107881	9.07279	0.69222	10	TGATGCCCAAAGAGGAAGCGGTGGTTGC	ACCGGAAGTG	+
1	MA1524.2	-12	0.011696	9.83633	0.69222	16	TGATGCCCAAAGAGGAAGCGGTGGTTGC	GGGGACAAATGGTGGC	+
# Tomtom (Motif Comparison Tool): Version 5.5.4 compiled on Sep 2 2023 at 01:30:01
# The format of this file is described at https://meme-suite.org/meme/doc/tomtom-output-format.html.
# tomtom -no-ssc -oc . --verbosity 1 -text -min-overlap 5 -mi 1 -dist pearson -evalue -thresh 10.0 /tmp/tmpckxw7ifv /home2/ayh8/data/JASPAR/JASPAR2022_CORE_vertebrates_non-redundant_pfms_meme.txt
