## Supplementary Info. 4 for "Dissection of core promoter syntax through single nucleotide resolution modeling of transcription initiation": pos_patterns.pattern_53.tomtom.tsv

Query_ID	Target_ID	Optimal_offset	p-value	E-value	q-value	Overlap	Query_consensus	Target_consensus	Orientation
1	MA1986.1	0	0.000303989	0.255655	0.506752	10	GGCGGGCCCCCCCC	GGTGGGCCCC	-
1	MA1522.1	-3	0.000904212	0.760442	0.59956	11	GGCGGGCCCCCCCC	CGCCCCTCCCC	+
1	MA0830.2	-2	0.00142757	1.20058	0.59956	12	GGCGGGCCCCCCCC	CGGCACCTGCCCC	+
1	MA1548.1	-2	0.00158019	1.32894	0.59956	10	GGCGGGCCCCCCCC	TGGGCCCCCT	+
1	MA1122.1	1	0.00292658	2.46125	0.59956	10	GGCGGGCCCCCCCC	GGGCGGGAAGG	+
1	MA1981.1	0	0.00297848	2.5049	0.59956	14	GGCGGGCCCCCCCC	TCCCGCCCCTTTCCTTTC	-
1	MA1730.1	2	0.00301395	2.53473	0.59956	13	GGCGGGCCCCCCCC	CCGGCTGTGCCTCCT	+
1	MA1513.1	0	0.00333898	2.80808	0.59956	11	GGCGGGCCCCCCCC	GCCCCGCCCCC	+
1	MA0014.3	1	0.00396465	3.33427	0.59956	11	GGCGGGCCCCCCCC	GAGCGTGACCCC	+
1	MA0599.1	2	0.00495358	4.16596	0.59956	8	GGCGGGCCCCCCCC	GGGGCGGGGC	-
1	MA0597.2	-2	0.00538544	4.52916	0.59956	12	GGCGGGCCCCCCCC	CCTGCCCTGCGC	-
1	MA1976.1	14	0.0055873	4.69892	0.59956	13	GGCGGGCCCCCCCC	CCCTCGCACAGGCCCCCGGGCCCCCCT	-
1	MA0738.1	0	0.0060307	5.07182	0.59956	9	GGCGGGCCCCCCCC	GGTGGGCAT	-
1	MA1713.1	-1	0.00644415	5.41953	0.59956	13	GGCGGGCCCCCCCC	CCCGCCGCTCCCCC	+
1	MA0516.3	2	0.00645741	5.43068	0.59956	7	GGCGGGCCCCCCCC	GGGGCGGGG	+
1	MA1556.1	3	0.00718522	6.04277	0.59956	11	GGCGGGCCCCCCCC	GAGGTCATGACCTC	-
1	MA1615.1	-1	0.00853381	7.17694	0.59956	13	GGCGGGCCCCCCCC	CCTGGCCCCAGGG	-
1	MA1653.1	-3	0.0086704	7.29181	0.59956	11	GGCGGGCCCCCCCC	CCCCCCTCCCCC	+
1	MA0740.2	2	0.00900828	7.57596	0.59956	7	GGCGGGCCCCCCCC	GGGGCGGGG	+
1	MA1631.1	-2	0.00902226	7.58772	0.59956	12	GGCGGGCCCCCCCC	CAGCACCTGCCCC	+
1	MA1102.2	-1	0.00919101	7.72964	0.59956	12	GGCGGGCCCCCCCC	GCGCCCCCTGCT	-
1	MA1961.1	0	0.00919101	7.72964	0.59956	12	GGCGGGCCCCCCCC	CCCCCGCCCCCC	-
1	MA1630.2	-3	0.00919101	7.72964	0.59956	11	GGCGGGCCCCCCCC	CTCCCCTCCCCC	-
1	MA0753.2	-3	0.00953647	8.02017	0.59956	11	GGCGGGCCCCCCCC	CCGCCCCCCCCAC	+
1	MA1555.1	3	0.00990982	8.33416	0.59956	11	GGCGGGCCCCCCCC	GAGGTCATGACCTC	+
1	MA1515.1	2	0.011023	9.27038	0.59956	9	GGCGGGCCCCCCCC	TGGGCGTGGTG	-
1	MA0742.2	2	0.0116889	9.83034	0.59956	7	GGCGGGCCCCCCCC	GGGGCGGGG	+
# Tomtom (Motif Comparison Tool): Version 5.5.4 compiled on Sep 2 2023 at 01:30:01
# The format of this file is described at https://meme-suite.org/meme/doc/tomtom-output-format.html.
# tomtom -no-ssc -oc . --verbosity 1 -text -min-overlap 5 -mi 1 -dist pearson -evalue -thresh 10.0 /tmp/tmp5p7y7__j /home2/ayh8/data/JASPAR/JASPAR2022_CORE_vertebrates_non-redundant_pfms_meme.txt
