## Supplementary Info. 4 for "Dissection of core promoter syntax through single nucleotide resolution modeling of transcription initiation": pos_patterns.pattern_54.tomtom.tsv

Query_ID	Target_ID	Optimal_offset	p-value	E-value	q-value	Overlap	Query_consensus	Target_consensus	Orientation
1	MA0784.2	-3	0.000826346	0.694957	0.802314	16	AGGGACATGCAAAGCAGCTGGGGTGG	ATTATGCAAATTAGCT	-
1	MA1999.1	-2	0.001703	1.43223	0.802314	15	AGGGACATGCAAAGCAGCTGGGGTGG	GGAGATGGAGAACAG	-
1	MA1966.1	-6	0.00231351	1.94566	0.802314	16	AGGGACATGCAAAGCAGCTGGGGTGG	GCCGGAAGCAGGTGGG	+
1	MA0507.2	-3	0.00244699	2.05792	0.802314	14	AGGGACATGCAAAGCAGCTGGGGTGG	AATATGCAAATTAG	+
1	MA0697.2	-9	0.0033814	2.84376	0.802314	13	AGGGACATGCAAAGCAGCTGGGGTGG	CACAGCAGGAGGC	+
1	MA0048.2	-12	0.00339569	2.85578	0.802314	10	AGGGACATGCAAAGCAGCTGGGGTGG	CGCAGCTGCG	-
1	MA0633.2	-12	0.00376926	3.16995	0.802314	10	AGGGACATGCAAAGCAGCTGGGGTGG	CGCAGCTGCG	-
1	MA1719.1	4	0.00530321	4.46	0.802314	14	AGGGACATGCAAAGCAGCTGGGGTGG	AAATGGGGACATGCAGGG	+
1	MA1992.1	-8	0.00586307	4.93084	0.802314	15	AGGGACATGCAAAGCAGCTGGGGTGG	AGACAGGAAGTGGGG	+
1	MA1997.1	-12	0.00588742	4.95132	0.802314	10	AGGGACATGCAAAGCAGCTGGGGTGG	AGCAGCTGCT	+
1	MA1629.1	-7	0.00747198	6.28394	0.802314	14	AGGGACATGCAAAGCAGCTGGGGTGG	CTCACAGCAGGGGG	+
1	MA1603.1	-5	0.00853389	7.177	0.802314	13	AGGGACATGCAAAGCAGCTGGGGTGG	GATACAAAGTATC	+
1	MA0523.1	-2	0.00867108	7.29238	0.802314	14	AGGGACATGCAAAGCAGCTGGGGTGG	AAAGATCAAAGGAA	+
1	MA1635.1	-12	0.0088642	7.45479	0.802314	10	AGGGACATGCAAAGCAGCTGGGGTGG	CGCAGCTGCG	+
1	MA0792.1	-5	0.0100652	8.46484	0.802314	9	AGGGACATGCAAAGCAGCTGGGGTGG	TATGCAAAT	+
1	MA0730.1	-1	0.0101276	8.51729	0.802314	17	AGGGACATGCAAAGCAGCTGGGGTGG	AGGTCATGCAAAGGTCA	+
1	MA1628.1	-12	0.0105472	8.87019	0.802314	11	AGGGACATGCAAAGCAGCTGGGGTGG	CACAGCAGGGG	+
1	MA1993.1	-12	0.010971	9.22661	0.802314	10	AGGGACATGCAAAGCAGCTGGGGTGG	GCCAGCTGGC	+
# Tomtom (Motif Comparison Tool): Version 5.5.4 compiled on Sep 2 2023 at 01:30:01
# The format of this file is described at https://meme-suite.org/meme/doc/tomtom-output-format.html.
# tomtom -no-ssc -oc . --verbosity 1 -text -min-overlap 5 -mi 1 -dist pearson -evalue -thresh 10.0 /tmp/tmptjc661ry /home2/ayh8/data/JASPAR/JASPAR2022_CORE_vertebrates_non-redundant_pfms_meme.txt
