## Supplementary Info. 4 for "Dissection of core promoter syntax through single nucleotide resolution modeling of transcription initiation": pos_patterns.pattern_55.tomtom.tsv

Query_ID	Target_ID	Optimal_offset	p-value	E-value	q-value	Overlap	Query_consensus	Target_consensus	Orientation
1	MA0506.2	0	1.6863e-06	0.00141818	0.0028218	15	CGCGCATGCGCAGGCGCC	CGCGCAGGCGCAGGC	-
1	MA0103.3	-7	0.000581486	0.48903	0.264501	11	CGCGCATGCGCAGGCGCC	GCGCAGGTGGG	-
1	MA0830.2	-5	0.00104735	0.880824	0.266655	13	CGCGCATGCGCAGGCGCC	CGGCACCTGCCCC	+
1	MA0522.3	-7	0.0012112	1.01862	0.266655	11	CGCGCATGCGCAGGCGCC	GGGCAGGTGCG	-
1	MA1631.1	-5	0.0012115	1.01887	0.266655	13	CGCGCATGCGCAGGCGCC	CAGCACCTGCCCC	+
1	MA0146.2	-4	0.00127482	1.07212	0.266655	14	CGCGCATGCGCAGGCGCC	CAGGCCTCGGCCCC	-
1	MA1728.1	-1	0.00160859	1.35282	0.287163	12	CGCGCATGCGCAGGCGCC	GCTGCTGCCCAG	+
1	MA1114.1	0	0.00292969	2.46387	0.335026	17	CGCGCATGCGCAGGCGCC	GGGTGAGTGACAGGCGG	+
1	MA1569.1	1	0.00300316	2.52566	0.335026	10	CGCGCATGCGCAGGCGCC	CGCCTCAGGCG	+
1	MA1513.1	0	0.00493772	4.15262	0.486036	11	CGCGCATGCGCAGGCGCC	GGGGGCGGGGC	-
1	MA1628.1	1	0.00567079	4.76913	0.506352	10	CGCGCATGCGCAGGCGCC	CCCCTGCTGTG	-
1	MA1976.1	-2	0.0057493	4.83516	0.506352	16	CGCGCATGCGCAGGCGCC	CCCTCGCACAGGCCCCCGGGCCCCCCT	-
1	MA1648.1	-7	0.00607375	5.10802	0.50818	11	CGCGCATGCGCAGGCGCC	CGGCAGGTGCG	-
1	MA1635.1	0	0.00879855	7.39958	0.669237	10	CGCGCATGCGCAGGCGCC	CGCAGCTGCG	+
1	MA1522.1	0	0.010382	8.7313	0.723873	11	CGCGCATGCGCAGGCGCC	CGCCCCTCCCC	+
1	MA0812.1	1	0.011827	9.94652	0.745861	10	CGCGCATGCGCAGGCGCC	AGCCTCAGGCA	+
# Tomtom (Motif Comparison Tool): Version 5.5.4 compiled on Sep 2 2023 at 01:30:01
# The format of this file is described at https://meme-suite.org/meme/doc/tomtom-output-format.html.
# tomtom -no-ssc -oc . --verbosity 1 -text -min-overlap 5 -mi 1 -dist pearson -evalue -thresh 10.0 /tmp/tmpwzi8dbd0 /home2/ayh8/data/JASPAR/JASPAR2022_CORE_vertebrates_non-redundant_pfms_meme.txt
