## Supplementary Info. 4 for "Dissection of core promoter syntax through single nucleotide resolution modeling of transcription initiation": pos_patterns.pattern_56.tomtom.tsv

Query_ID	Target_ID	Optimal_offset	p-value	E-value	q-value	Overlap	Query_consensus	Target_consensus	Orientation
1	MA1728.1	-8	0.000700921	0.589475	0.717941	12	AACTTTAGCTGGGCCGCCGC	CTGGGCAGCAGC	-
1	MA1986.1	-7	0.000853676	0.717941	0.717941	10	AACTTTAGCTGGGCCGCCGC	GGTGGGCCCC	-
1	MA1548.1	-9	0.00285954	2.40488	1	10	AACTTTAGCTGGGCCGCCGC	TGGGCCCCCT	+
# Tomtom (Motif Comparison Tool): Version 5.5.4 compiled on Sep 2 2023 at 01:30:01
# The format of this file is described at https://meme-suite.org/meme/doc/tomtom-output-format.html.
# tomtom -no-ssc -oc . --verbosity 1 -text -min-overlap 5 -mi 1 -dist pearson -evalue -thresh 10.0 /tmp/tmp575hn0ik /home2/ayh8/data/JASPAR/JASPAR2022_CORE_vertebrates_non-redundant_pfms_meme.txt
