## Supplementary Info. 4 for "Dissection of core promoter syntax through single nucleotide resolution modeling of transcription initiation": pos_patterns.pattern_57.tomtom.tsv

Query_ID	Target_ID	Optimal_offset	p-value	E-value	q-value	Overlap	Query_consensus	Target_consensus	Orientation
1	MA0506.2	1	4.02805e-05	0.0338759	0.0677518	11	ACGCATGCGCT	CGCGCAGGCGCAGGC	-
1	MA0006.1	1	0.00659284	5.54458	1	5	ACGCATGCGCT	CACGCA	-
1	MA1620.1	2	0.00765293	6.43612	1	10	ACGCATGCGCT	ACACACCTGTGC	+
1	MA1631.1	1	0.00795408	6.68938	1	11	ACGCATGCGCT	GGGGCAGGTGCTG	-
1	MA1099.2	-1	0.00874323	7.35306	1	10	ACGCATGCGCT	GCCACGTGCC	-
1	MA1108.2	-1	0.00874323	7.35306	1	10	ACGCATGCGCT	GCCATGTGTC	-
1	MA0472.2	0	0.0100894	8.4852	1	11	ACGCATGCGCT	ACGCCCACGCA	+
1	MA1560.1	-1	0.0109756	9.2305	1	10	ACGCATGCGCT	CGCACGTGCA	+
1	MA0632.2	-2	0.0115989	9.75467	1	9	ACGCATGCGCT	TCACGCGCAC	+
# Tomtom (Motif Comparison Tool): Version 5.5.4 compiled on Sep 2 2023 at 01:30:01
# The format of this file is described at https://meme-suite.org/meme/doc/tomtom-output-format.html.
# tomtom -no-ssc -oc . --verbosity 1 -text -min-overlap 5 -mi 1 -dist pearson -evalue -thresh 10.0 /tmp/tmpviackt8l /home2/ayh8/data/JASPAR/JASPAR2022_CORE_vertebrates_non-redundant_pfms_meme.txt
