## Supplementary Info. 4 for "Dissection of core promoter syntax through single nucleotide resolution modeling of transcription initiation": pos_patterns.pattern_58.tomtom.tsv

Query_ID	Target_ID	Optimal_offset	p-value	E-value	q-value	Overlap	Query_consensus	Target_consensus	Orientation
1	MA0506.2	-9	0.000314928	0.264854	0.217874	15	GCGGCCGGAGGGGGCGCATGCGCCAGGG	GCCTGCGCCTGCGCG	+
1	MA1102.2	-5	0.000317461	0.266985	0.217874	12	GCGGCCGGAGGGGGCGCATGCGCCAGGG	AGCAGGGGGCGC	+
1	MA1548.1	-8	0.000397195	0.334041	0.217874	10	GCGGCCGGAGGGGGCGCATGCGCCAGGG	AGGGGGCCCA	-
1	MA1976.1	-7	0.0010485	0.881791	0.329412	21	GCGGCCGGAGGGGGCGCATGCGCCAGGG	AGGGGGGCCCGGGGGCCTGTGCGAGTG	+
1	MA1722.1	-2	0.00120107	1.0101	0.329412	19	GCGGCCGGAGGGGGCGCATGCGCCAGGG	GGACGCAGGGCAGTTATGC	-
1	MA0814.2	-1	0.00161771	1.36049	0.334671	14	GCGGCCGGAGGGGGCGCATGCGCCAGGG	GGGCCTGAGGCGGG	+
1	MA1650.1	-9	0.0019961	1.67872	0.334671	12	GCGGCCGGAGGGGGCGCATGCGCCAGGG	GGGTGCGCGGGG	-
1	MA0103.3	-13	0.00218774	1.83989	0.334671	11	GCGGCCGGAGGGGGCGCATGCGCCAGGG	GCGCAGGTGGG	-
1	MA1730.1	-8	0.00252987	2.12762	0.334671	15	GCGGCCGGAGGGGGCGCATGCGCCAGGG	AGGAGGCACAGCCGG	-
1	MA1596.1	-5	0.00253966	2.13585	0.334671	16	GCGGCCGGAGGGGGCGCATGCGCCAGGG	CTCGGGAGGCTGAGGC	-
1	MA0528.2	-8	0.00260367	2.18969	0.334671	12	GCGGCCGGAGGGGGCGCATGCGCCAGGG	GGGGGGAGGAGG	+
1	MA0163.1	-10	0.00264385	2.22348	0.334671	14	GCGGCCGGAGGGGGCGCATGCGCCAGGG	GGGGCCCAAGGGGG	+
1	MA1713.1	-7	0.00298205	2.5079	0.337117	14	GCGGCCGGAGGGGGCGCATGCGCCAGGG	GGGGGAGCGGCGGG	-
1	MA1966.1	-12	0.00356593	2.99895	0.337117	16	GCGGCCGGAGGGGGCGCATGCGCCAGGG	GCCGGAAGCAGGTGGG	+
1	MA1945.1	-8	0.00358868	3.01808	0.337117	15	GCGGCCGGAGGGGGCGCATGCGCCAGGG	GGCGGAAGCAGGTGG	+
1	MA0149.1	-2	0.00364879	3.06864	0.337117	18	GCGGCCGGAGGGGGCGCATGCGCCAGGG	GGAAGGAAGGAAGGAAGG	+
1	MA0522.3	-13	0.00376033	3.16243	0.337117	11	GCGGCCGGAGGGGGCGCATGCGCCAGGG	GGGCAGGTGCG	-
1	MA1615.1	-14	0.0040972	3.44574	0.337117	13	GCGGCCGGAGGGGGCGCATGCGCCAGGG	CCCTGGGGCCAGG	+
1	MA1581.1	-10	0.0040972	3.44574	0.337117	13	GCGGCCGGAGGGGGCGCATGCGCCAGGG	CGGGCTCAAGGAC	-
1	MA1961.1	-10	0.00492566	4.14248	0.385983	12	GCGGCCGGAGGGGGCGCATGCGCCAGGG	GGGGGGCGGGGG	+
1	MA1684.1	-11	0.00537114	4.51713	0.40176	6	GCGGCCGGAGGGGGCGCATGCGCCAGGG	GGACGC	+
1	MA1986.1	-10	0.00622487	5.23511	0.445375	10	GCGGCCGGAGGGGGCGCATGCGCCAGGG	GGGGCCCACC	+
1	MA0685.2	-10	0.00668453	5.62169	0.458335	9	GCGGCCGGAGGGGGCGCATGCGCCAGGG	GGGGCGGGG	+
1	MA0079.5	-10	0.00718265	6.04061	0.47279	9	GCGGCCGGAGGGGGCGCATGCGCCAGGG	GGGGCGGGG	+
1	MA1560.1	-14	0.00762915	6.41612	0.482866	10	GCGGCCGGAGGGGGCGCATGCGCCAGGG	CGCACGTGCA	+
1	MA0753.2	-6	0.00829977	6.98011	0.489301	13	GCGGCCGGAGGGGGCGCATGCGCCAGGG	GTGGGGGGGGCGG	-
1	MA1981.1	-3	0.00832551	7.00176	0.489301	18	GCGGCCGGAGGGGGCGCATGCGCCAGGG	GAAAGGAAAGGGGCGGGA	+
1	MA1513.1	-9	0.0112645	9.47344	0.575764	11	GCGGCCGGAGGGGGCGCATGCGCCAGGG	GGGGGCGGGGC	-
1	MA1099.2	-12	0.0113244	9.52385	0.575764	10	GCGGCCGGAGGGGGCGCATGCGCCAGGG	GGCACGTGGC	+
1	MA0742.2	-10	0.0117787	9.90586	0.575764	9	GCGGCCGGAGGGGGCGCATGCGCCAGGG	GGGGCGGGG	+
# Tomtom (Motif Comparison Tool): Version 5.5.4 compiled on Sep 2 2023 at 01:30:01
# The format of this file is described at https://meme-suite.org/meme/doc/tomtom-output-format.html.
# tomtom -no-ssc -oc . --verbosity 1 -text -min-overlap 5 -mi 1 -dist pearson -evalue -thresh 10.0 /tmp/tmp6q6vpkhg /home2/ayh8/data/JASPAR/JASPAR2022_CORE_vertebrates_non-redundant_pfms_meme.txt
