## Supplementary Info. 4 for "Dissection of core promoter syntax through single nucleotide resolution modeling of transcription initiation": pos_patterns.pattern_59.tomtom.tsv

Query_ID	Target_ID	Optimal_offset	p-value	E-value	q-value	Overlap	Query_consensus	Target_consensus	Orientation
1	MA0656.1	-3	1.14609e-05	0.00963862	0.0103413	12	TGCGAAGACGTGAGCTGGCCGGAGTACAAG	GATGACGTCATC	-
1	MA1140.2	-3	1.9777e-05	0.0166324	0.0103413	12	TGCGAAGACGTGAGCTGGCCGGAGTACAAG	GATGACGTCATC	-
1	MA0609.2	-1	2.99673e-05	0.0252025	0.0103413	16	TGCGAAGACGTGAGCTGGCCGGAGTACAAG	GCAGTGACGTCACTGC	+
1	MA0605.2	-3	4.07245e-05	0.0342493	0.0103413	12	TGCGAAGACGTGAGCTGGCCGGAGTACAAG	GATGACGTCATC	+
1	MA1145.1	-1	6.39657e-05	0.0537952	0.0103413	15	TGCGAAGACGTGAGCTGGCCGGAGTACAAG	GCGATGACGTCATCA	-
1	MA1475.1	-3	6.65979e-05	0.0560088	0.0103413	12	TGCGAAGACGTGAGCTGGCCGGAGTACAAG	GGTGACGTCACC	+
1	MA0840.1	-3	7.33197e-05	0.0616619	0.0103413	12	TGCGAAGACGTGAGCTGGCCGGAGTACAAG	GGTGACGTCATT	-
1	MA1127.1	-4	7.4199e-05	0.0624013	0.0103413	11	TGCGAAGACGTGAGCTGGCCGGAGTACAAG	ATGACGTCATC	-
1	MA1131.1	-3	8.20948e-05	0.0690418	0.0103413	11	TGCGAAGACGTGAGCTGGCCGGAGTACAAG	GATGACGTCAT	+
1	MA1139.1	-3	8.86766e-05	0.074577	0.0103413	12	TGCGAAGACGTGAGCTGGCCGGAGTACAAG	GATGACGTCATC	+
1	MA1136.1	-4	0.000154423	0.12987	0.0157575	10	TGCGAAGACGTGAGCTGGCCGGAGTACAAG	ATGACGTCAT	+
1	MA1576.1	0	0.000224614	0.1889	0.0188223	19	TGCGAAGACGTGAGCTGGCCGGAGTACAAG	TAAGGTCACGTAAGGTCAC	-
1	MA1129.1	-4	0.000253631	0.213303	0.0188223	10	TGCGAAGACGTGAGCTGGCCGGAGTACAAG	ATGACGTCAT	+
1	MA0834.1	-2	0.000306065	0.257401	0.021726	14	TGCGAAGACGTGAGCTGGCCGGAGTACAAG	CGATGACGTCATCG	+
1	MA1133.1	-3	0.000401364	0.337547	0.0252034	12	TGCGAAGACGTGAGCTGGCCGGAGTACAAG	TGTGACGTCATT	+
1	MA1143.1	-4	0.000594825	0.500247	0.0346837	10	TGCGAAGACGTGAGCTGGCCGGAGTACAAG	GTTACGTCAT	-
1	MA1632.1	-3	0.00102964	0.865931	0.0560351	13	TGCGAAGACGTGAGCTGGCCGGAGTACAAG	AATGACCTCATTT	-
1	MA1951.1	-2	0.00107244	0.901924	0.0564815	14	TGCGAAGACGTGAGCTGGCCGGAGTACAAG	TGATGACGTCATCA	+
1	MA0595.1	-4	0.00201126	1.69147	0.096579	10	TGCGAAGACGTGAGCTGGCCGGAGTACAAG	GTGGGGTGAT	-
1	MA1126.1	-3	0.00214241	1.80177	0.0999375	16	TGCGAAGACGTGAGCTGGCCGGAGTACAAG	GATGACGTCATCATTT	+
1	MA0526.4	-3	0.00295222	2.48282	0.126169	12	TGCGAAGACGTGAGCTGGCCGGAGTACAAG	GGTCACGTGACC	-
1	MA0664.1	-4	0.00299777	2.52113	0.126169	10	TGCGAAGACGTGAGCTGGCCGGAGTACAAG	ATCACGTGAT	+
1	MA0492.1	0	0.00310322	2.60981	0.126169	15	TGCGAAGACGTGAGCTGGCCGGAGTACAAG	AAAGATGATGTCATC	+
1	MA1933.1	3	0.00310803	2.61385	0.126169	13	TGCGAAGACGTGAGCTGGCCGGAGTACAAG	ACCGGAAGTGGCGTGA	+
1	MA0663.1	-4	0.0040773	3.42901	0.15481	10	TGCGAAGACGTGAGCTGGCCGGAGTACAAG	ATCACGTGAT	+
1	MA0472.2	0	0.0047662	4.00838	0.176854	11	TGCGAAGACGTGAGCTGGCCGGAGTACAAG	TGCGTGGGCGT	-
1	MA0464.2	-4	0.0051053	4.29356	0.185226	10	TGCGAAGACGTGAGCTGGCCGGAGTACAAG	GTCACGTGAT	-
1	MA0604.1	-4	0.00626843	5.27175	0.221071	8	TGCGAAGACGTGAGCTGGCCGGAGTACAAG	ATGACGTA	+
1	MA0692.1	-4	0.00636407	5.35218	0.221071	10	TGCGAAGACGTGAGCTGGCCGGAGTACAAG	GTCACGTGAT	-
1	MA1565.1	-3	0.00671742	5.64935	0.228484	12	TGCGAAGACGTGAGCTGGCCGGAGTACAAG	GGAGGTGTGAAA	+
1	MA0732.1	-4	0.00727611	6.11921	0.242436	15	TGCGAAGACGTGAGCTGGCCGGAGTACAAG	AGTGCGTGGGCGTAG	-
1	MA0162.4	-5	0.00810734	6.81828	0.26473	14	TGCGAAGACGTGAGCTGGCCGGAGTACAAG	GGGCGTGGGCGTGG	-
1	MA0753.2	-9	0.00835859	7.02957	0.266352	13	TGCGAAGACGTGAGCTGGCCGGAGTACAAG	GTGGGGGGGGCGG	-
1	MA0596.1	-4	0.00848332	7.13447	0.266352	10	TGCGAAGACGTGAGCTGGCCGGAGTACAAG	ATGGGGTGAT	+
1	MA0794.1	-3	0.00930766	7.82774	0.273446	12	TGCGAAGACGTGAGCTGGCCGGAGTACAAG	TAAGGCGTCTTG	-
1	MA0801.1	-5	0.00937918	7.88789	0.273446	8	TGCGAAGACGTGAGCTGGCCGGAGTACAAG	AGGTGTGA	+
1	MA0829.2	-2	0.00970061	8.15821	0.274982	14	TGCGAAGACGTGAGCTGGCCGGAGTACAAG	AGATCAGGTGATCT	-
1	MA1556.1	-3	0.0102922	8.65571	0.280059	14	TGCGAAGACGTGAGCTGGCCGGAGTACAAG	GAGGTCATGACCTC	-
1	MA0733.1	-3	0.0105743	8.89295	0.283018	16	TGCGAAGACGTGAGCTGGCCGGAGTACAAG	AAATGCGTGGGCGTAA	-
1	MA0803.1	-5	0.0109603	9.21758	0.284037	8	TGCGAAGACGTGAGCTGGCCGGAGTACAAG	AGGTGTGA	+
1	MA0805.1	-5	0.0109603	9.21758	0.284037	8	TGCGAAGACGTGAGCTGGCCGGAGTACAAG	AGGTGTGA	+
1	MA0806.1	-5	0.0118341	9.95251	0.301891	8	TGCGAAGACGTGAGCTGGCCGGAGTACAAG	AGGTGTGA	+
# Tomtom (Motif Comparison Tool): Version 5.5.4 compiled on Sep 2 2023 at 01:30:01
# The format of this file is described at https://meme-suite.org/meme/doc/tomtom-output-format.html.
# tomtom -no-ssc -oc . --verbosity 1 -text -min-overlap 5 -mi 1 -dist pearson -evalue -thresh 10.0 /tmp/tmp1un25ncu /home2/ayh8/data/JASPAR/JASPAR2022_CORE_vertebrates_non-redundant_pfms_meme.txt
