## Supplementary Info. 4 for "Dissection of core promoter syntax through single nucleotide resolution modeling of transcription initiation": pos_patterns.pattern_60.tomtom.tsv

Query_ID	Target_ID	Optimal_offset	p-value	E-value	q-value	Overlap	Query_consensus	Target_consensus	Orientation
1	MA0742.2	0	0.000336132	0.282687	0.137233	9	CGCCGCCCCGATTGGTGCGCAGCC	CCCCGCCCC	-
1	MA1511.2	0	0.000371155	0.312141	0.137233	9	CGCCGCCCCGATTGGTGCGCAGCC	CCCCGCCCC	-
1	MA0516.3	0	0.000409503	0.344392	0.137233	9	CGCCGCCCCGATTGGTGCGCAGCC	CCCCGCCCC	-
1	MA1959.1	0	0.000409503	0.344392	0.137233	9	CGCCGCCCCGATTGGTGCGCAGCC	CCCCGCCCC	-
1	MA0502.2	-7	0.000410545	0.345268	0.137233	12	CGCCGCCCCGATTGGTGCGCAGCC	CTCATTGGCCAG	+
1	MA0740.2	0	0.000546013	0.459197	0.152097	9	CGCCGCCCCGATTGGTGCGCAGCC	CCCCGCCCC	-
1	MA1513.1	1	0.000675146	0.567798	0.161201	10	CGCCGCCCCGATTGGTGCGCAGCC	GCCCCGCCCCC	+
1	MA0493.2	0	0.00103734	0.872405	0.187971	9	CGCCGCCCCGATTGGTGCGCAGCC	CCCCGCCCC	-
1	MA0060.3	-6	0.00106851	0.898621	0.187971	11	CGCCGCCCCGATTGGTGCGCAGCC	TCTGATTGGTT	-
1	MA0079.5	0	0.00123713	1.04042	0.187971	9	CGCCGCCCCGATTGGTGCGCAGCC	CCCCGCCCC	-
1	MA0685.2	0	0.00123713	1.04042	0.187971	9	CGCCGCCCCGATTGGTGCGCAGCC	CCCCGCCCC	-
1	MA1987.1	1	0.00157855	1.32756	0.21986	20	CGCCGCCCCGATTGGTGCGCAGCC	CCCTTCCCCCCTTTGGTGCTC	-
1	MA0753.2	1	0.00193661	1.62869	0.248982	12	CGCCGCCCCGATTGGTGCGCAGCC	CCGCCCCCCCCAC	+
1	MA1644.1	-6	0.00312635	2.62926	0.373232	11	CGCCGCCCCGATTGGTGCGCAGCC	TCTGATTGGCT	-
1	MA1562.1	-9	0.00365917	3.07736	0.407718	10	CGCCGCCCCGATTGGTGCGCAGCC	CATTGTTCGG	-
1	MA1965.1	0	0.00421958	3.54867	0.42294	10	CGCCGCCCCGATTGGTGCGCAGCC	CCCCTCCCCC	+
1	MA1930.1	1	0.00453495	3.81389	0.42294	24	CGCCGCCCCGATTGGTGCGCAGCC	TAGCGCCCCCTAGTGGCCAGAAGGGGGAACTGCAG	-
1	MA0657.1	3	0.00455494	3.8307	0.42294	15	CGCCGCCCCGATTGGTGCGCAGCC	ATGCCACGCCCCTTTTTG	+
1	MA1584.1	0	0.00482809	4.06043	0.424709	16	CGCCGCCCCGATTGGTGCGCAGCC	CGACCCCCCGCTGTGC	+
1	MA0696.1	-1	0.00664579	5.58911	0.555374	14	CGCCGCCCCGATTGGTGCGCAGCC	GACCCCCCGCTGTG	+
1	MA1514.1	2	0.00699104	5.87947	0.556406	13	CGCCGCCCCGATTGGTGCGCAGCC	CACCACGCACCCCTT	+
1	MA1102.2	-4	0.00805215	6.77185	0.581207	12	CGCCGCCCCGATTGGTGCGCAGCC	GCGCCCCCTGCT	-
1	MA0163.1	-6	0.00831016	6.98884	0.581207	14	CGCCGCCCCGATTGGTGCGCAGCC	CCCCCTTGGGCCCC	-
1	MA0741.1	1	0.00834589	7.0189	0.581207	10	CGCCGCCCCGATTGGTGCGCAGCC	GCCACGCCCCC	+
1	MA0751.1	-1	0.0101587	8.5435	0.65728	15	CGCCGCCCCGATTGGTGCGCAGCC	GACCCCCCGCTGTGC	+
1	MA0599.1	1	0.0102248	8.59905	0.65728	9	CGCCGCCCCGATTGGTGCGCAGCC	GCCCCGCCCC	+
1	MA0116.1	-3	0.0107058	9.00361	0.662714	15	CGCCGCCCCGATTGGTGCGCAGCC	GGCACCCAGGGGTGC	+
# Tomtom (Motif Comparison Tool): Version 5.5.4 compiled on Sep 2 2023 at 01:30:01
# The format of this file is described at https://meme-suite.org/meme/doc/tomtom-output-format.html.
# tomtom -no-ssc -oc . --verbosity 1 -text -min-overlap 5 -mi 1 -dist pearson -evalue -thresh 10.0 /tmp/tmp4cvyg69w /home2/ayh8/data/JASPAR/JASPAR2022_CORE_vertebrates_non-redundant_pfms_meme.txt
