## Supplementary Info. 8 for "Dissection of core promoter syntax through single nucleotide resolution modeling of transcription initiation"

chr1	6602390	6603390
chr1	6603193	6604193
chr1	32335756	32336756
chr1	37474051	37475051
chr1	39954615	39955615
chr1	40477256	40478256
chr1	45583510	45584510
chr1	45583512	45584512
chr1	94541280	94542280
chr1	153990230	153991230
chr1	180909282	180910282
chr1	181088167	181089167
chr1	181152586	181153586
chr1	212608227	212609227
chr1	225999085	226000085
chr1	244834514	244835514
chr1	244834514	244835514
chr10	6202400	6203400
chr10	13786587	13787587
chr10	30782853	30783853
chr10	119131409	119132409
chr11	2992017	2993017
chr11	3859208	3860208
chr11	63812922	63813922
chr11	65498513	65499513
chr11	86301568	86302568
chr11	130002342	130003342
chr12	31728734	31729734
chr12	48998895	48999895
chr12	49264547	49265547
chr12	50110393	50111393
chr12	109052702	109053702
chr13	27270298	27271298
chr13	43022845	43023845
chr14	63748617	63749617
chr14	81218967	81219967
chr15	51971415	51972415
chr15	78872511	78873511
chr16	30065229	30066229
chr16	56625249	56626249
chr16	56681938	56682938
chr16	56931611	56932611
chr16	58499612	58500612
chr16	89922810	89923810
chr17	3763055	3764055
chr17	44110787	44111787
chr17	45147942	45148942
chr17	45147944	45148944
chr17	58631617	58632617
chr17	78359599	78360599
chr18	3448809	3449809
chr18	3448809	3449809
chr18	23134953	23135953
chr18	24138528	24139528
chr19	1268799	1269799
chr19	2268990	2269990
chr19	2475594	2476594
chr19	6530494	6531494
chr19	6739017	6740017
chr19	13152521	13153521
chr19	14005334	14006334
chr19	18385627	18386627
chr19	34364664	34365664
chr19	34364664	34365664
chr19	46821676	46822676
chr19	48871889	48872889
chr19	52922577	52923577
chr2	29115928	29116928
chr2	30231001	30232001
chr2	43226127	43227127
chr2	64260390	64261390
chr2	64914462	64915462
chr2	84905122	84906122
chr2	85538634	85539634
chr2	96325743	96326743
chr2	196799291	196800291
chr2	207165851	207166851
chr2	219252662	219253662
chr2	241272357	241273357
chr20	32819361	32820361
chr20	36593953	36594953
chr20	41028289	41029289
chr20	46552669	46553669
chr22	36454719	36455719
chr22	39318830	39319830
chr3	4492816	4493816
chr3	49411679	49412679
chr3	101827459	101828459
chr3	120095380	120096380
chr3	130893277	130894277
chr3	143970937	143971937
chr3	186783045	186784045
chr3	187021324	187022324
chr3	197847820	197848820
chr4	55947068	55948068
chr4	68732620	68733620
chr4	90126861	90127861
chr4	152485286	152486286
chr5	54310181	54311181
chr5	72106801	72107801
chr5	74640249	74641249
chr5	143056492	143057492
chr5	154937198	154938198
chr5	159208037	159209037
chr5	171387322	171388322
chr6	3063433	3064433
chr6	3063435	3064435
chr6	12118681	12119681
chr6	12289828	12290828
chr6	14117241	14118241
chr6	15245443	15246443
chr6	24910369	24911369
chr6	26019920	26020920
chr6	26055995	26056995
chr6	26055995	26056995
chr6	26123639	26124639
chr6	26155796	26156796
chr6	27132510	27133510
chr6	27146574	27147574
chr6	27809517	27810517
chr6	27823559	27824559
chr6	27867111	27868111
chr6	27872854	27873854
chr6	28335219	28336219
chr6	31571756	31572756
chr6	31815011	31816011
chr6	31834383	31835383
chr6	35297899	35298899
chr6	63571948	63572948
chr6	79078343	79079343
chr6	110874252	110875252
chr6	110874252	110875252
chr6	111483367	111484367
chr6	169701664	169702664
chr7	5554759	5555759
chr7	44796148	44797148
chr7	76302142	76303142
chr7	100428258	100429258
chr7	100428258	100429258
chr7	101126571	101127571
chr7	123532130	123533130
chr7	155297347	155298347
chr8	85463473	85464473
chr8	119832576	119833576
chr8	127735700	127736700
chr8	130016058	130017058
chr8	130016058	130017058
chr9	120931085	120932085
chr9	128552056	128553056
chr1	8025841	8026841
chr1	26865628	26866628
chr1	40980581	40981581
chr1	45521415	45522415
chr1	58784465	58785465
chr1	93692105	93693105
chr1	145962183	145963183
chr1	150876270	150877270
chr1	206053318	206054318
chr1	206772025	206773025
chr1	221760947	221761947
chr1	225942195	225943195
chr1	233613451	233614451
chr1	246698735	246699735
chr10	48667929	48668929
chr10	86755241	86756241
chr10	87659357	87660357
chr10	89327475	89328475
chr11	615481	616481
chr11	2928951	2929951
chr11	62804971	62805971
chr11	64206041	64207041
chr11	64878153	64879153
chr11	65471798	65472798
chr11	67485724	67486724
chr11	116787656	116788656
chr11	123061669	123062669
chr11	125062781	125063781
chr12	43835559	43836559
chr12	43835559	43836559
chr12	49188611	49189611
chr12	52050686	52051686
chr12	55829268	55830268
chr12	57864739	57865739
chr12	68159272	68160272
chr12	98514965	98515965
chr12	104456478	104457478
chr12	120200639	120201639
chr12	121534189	121535189
chr13	38414901	38415901
chr13	43023011	43024011
chr13	43023011	43024011
chr14	22563756	22564756
chr14	54902356	54903356
chr14	81220405	81221405
chr14	92568934	92569934
chr14	92568934	92569934
chr14	102086575	102087575
chr15	60397518	60398518
chr15	60397518	60398518
chr15	75198260	75199260
chr15	75702295	75703295
chr15	90691881	90692881
chr16	1971335	1972335
chr16	14405778	14406778
chr16	27202941	27203941
chr16	27203498	27204498
chr17	3695685	3696685
chr17	7531925	7532925
chr17	35373153	35374153
chr17	35879892	35880892
chr17	40417508	40418508
chr17	64505820	64506820
chr17	75779309	75780309
chr17	79809736	79810736
chr17	81891294	81892294
chr17	81891294	81892294
chr18	23134042	23135042
chr19	572075	573075
chr19	675869	676869
chr19	680292	681292
chr19	2050774	2051774
chr19	2061516	2062516
chr19	3984994	3985994
chr19	12722538	12723538
chr19	16324200	16325200
chr19	35756559	35757559
chr19	40443996	40444996
chr19	50804126	50805126
chr19	55385052	55386052
chr2	23386849	23387849
chr2	43226135	43227135
chr2	53786617	53787617
chr2	70124679	70125679
chr2	171434305	171435305
chr2	202912347	202913347
chr2	205706319	205707319
chr20	2800360	2801360
chr20	2800360	2801360
chr20	33554564	33555564
chr20	33882937	33883937
chr21	37367844	37368844
chr21	41367575	41368575
chr21	41367575	41368575
chr22	22604024	22605024
chr22	26674415	26675415
chr22	31346106	31347106
chr22	36529123	36530123
chr3	14123759	14124759
chr3	49411773	49412773
chr3	81761178	81762178
chr3	81761178	81762178
chr3	120349068	120350068
chr3	120349068	120350068
chr3	129315818	129316818
chr3	175273724	175274724
chr3	194486614	194487614
chr4	2469236	2470236
chr4	3388603	3389603
chr4	41256405	41257405
chr4	82428970	82429970
chr4	99949807	99950807
chr4	139176933	139177933
chr4	182917687	182918687
chr5	34498834	34499834
chr5	62412097	62413097
chr5	103562354	103563354
chr5	134540958	134541958
chr5	134554452	134555452
chr6	2902840	2903840
chr6	3157075	3158075
chr6	26017319	26018319
chr6	26043244	26044244
chr6	26056005	26057005
chr6	26056005	26057005
chr6	26157422	26158422
chr6	26216221	26217221
chr6	27132326	27133326
chr6	27831092	27832092
chr6	27867119	27868119
chr6	27871880	27872880
chr6	27892717	27893717
chr6	44246576	44247576
chr6	70412722	70413722
chr6	81752420	81753420
chr6	119347700	119348700
chr6	125780593	125781593
chr7	923113	924113
chr7	5530131	5531131
chr7	44581110	44582110
chr7	120395130	120396130
chr8	23163560	23164560
chr8	27378522	27379522
chr8	64579681	64580681
chr8	64579681	64580681
chr8	73294080	73295080
chr9	37034007	37035007
chr9	37034007	37035007
chr9	87535515	87536515
chr9	99235668	99236668
chr9	125240874	125241874
chr9	129887187	129888187
chr9	136727715	136728715
