## Supplementary Info. 9 for "Dissection of core promoter syntax through single nucleotide resolution modeling of transcription initiation"

chr1	1012887	1013887
chr1	1012893	1013893
chr1	1778477	1779477
chr1	9787360	9788360
chr1	21293170	21294170
chr1	21293176	21294176
chr1	59019752	59020752
chr1	89198434	89199434
chr1	94720018	94721018
chr1	150268459	150269459
chr1	151165605	151166605
chr1	155687771	155688771
chr1	155687771	155688771
chr1	174022029	174023029
chr1	234926497	234927497
chr10	3811072	3812072
chr10	7471584	7472584
chr10	18658730	18659730
chr10	45420075	45421075
chr10	45420075	45421075
chr10	124696287	124697287
chr10	124696287	124697287
chr11	1854658	1855658
chr11	62839210	62840210
chr11	67120501	67121501
chr11	105034641	105035641
chr11	111413977	111414977
chr12	4943210	4944210
chr12	46214625	46215625
chr12	54990994	54991994
chr12	56359963	56360963
chr12	75511119	75512119
chr12	102734831	102735831
chr12	110449844	110450844
chr12	112937959	112938959
chr12	124545190	124546190
chr13	49495423	49496423
chr13	49495423	49496423
chr13	99500972	99501972
chr14	90383075	90384075
chr14	91114126	91115126
chr14	91241579	91242579
chr14	91241579	91242579
chr15	44710876	44711876
chr15	44784108	44785108
chr15	45637188	45638188
chr15	88638444	88639444
chr16	18789731	18790731
chr16	50666429	50667429
chr16	50666429	50667429
chr16	56916688	56917688
chr16	89764560	89765560
chr17	18087345	18088345
chr17	18087345	18088345
chr17	35578082	35579082
chr17	35578082	35579082
chr17	40561563	40562563
chr17	42112219	42113219
chr17	45226744	45227744
chr17	50851812	50852812
chr17	57849545	57850545
chr17	76492701	76493701
chr17	76515129	76516129
chr18	26090839	26091839
chr18	50878118	50879118
chr18	50878118	50879118
chr18	69948580	69949580
chr19	6392705	6393705
chr19	6392705	6393705
chr19	19661510	19662510
chr19	46714113	46715113
chr19	48259528	48260528
chr19	48445445	48446445
chr2	6865229	6866229
chr2	43174246	43175246
chr2	45567507	45568507
chr2	45567513	45568513
chr2	64213578	64214578
chr2	64213578	64214578
chr2	96241932	96242932
chr2	96485714	96486714
chr2	96485714	96486714
chr2	120231945	120232945
chr2	127700358	127701358
chr2	177166005	177167005
chr2	182553225	182554225
chr2	186485481	186486481
chr2	191013658	191014658
chr2	216411926	216412926
chr20	5078131	5079131
chr20	35953973	35954973
chr20	43681671	43682671
chr20	49668180	49669180
chr20	49785481	49786481
chr20	52179096	52180096
chr20	63009886	63010886
chr22	20506973	20507973
chr22	20506973	20507973
chr22	21867607	21868607
chr22	31495862	31496862
chr22	31495862	31496862
chr22	35647855	35648855
chr22	37163372	37164372
chr22	37163372	37164372
chr3	22959224	22960224
chr3	122563829	122564829
chr3	122563829	122564829
chr3	122680307	122681307
chr3	122680307	122681307
chr3	142447473	142448473
chr3	149602034	149603034
chr3	187367864	187368864
chr3	195150167	195151167
chr3	195150167	195151167
chr4	48196417	48197417
chr4	119300062	119301062
chr4	139177835	139178835
chr4	169611643	169612643
chr4	169611643	169612643
chr4	184267601	184268601
chr5	18697998	18698998
chr6	18262721	18263721
chr6	28382853	28383853
chr6	30488796	30489796
chr6	32843539	32844539
chr6	33073141	33074141
chr6	85643677	85644677
chr6	85643677	85644677
chr6	136790873	136791873
chr6	166342046	166343046
chr7	2405573	2406573
chr7	25968166	25969166
chr8	33566617	33567617
chr8	143985952	143986952
chr8	143985952	143986952
chr8	143985958	143986958
chr8	143985958	143986958
chr8	144078103	144079103
chr8	144078103	144079103
chr8	144078103	144079103
chr8	144078103	144079103
chr8	144508045	144509045
chr9	32525833	32526833
chr9	33264593	33265593
chr9	112378882	112379882
chr9	134406937	134407937
chr1	38527056	38528056
chr1	42455873	42456873
chr1	45303419	45304419
chr1	154607685	154608685
chr10	30583340	30584340
chr10	62637022	62638022
chr10	69089585	69090585
chr10	69089585	69090585
chr10	89392003	89393003
chr10	89392016	89393016
chr10	89414019	89415019
chr10	89414045	89415045
chr11	4393172	4394172
chr11	36289017	36290017
chr11	62600786	62601786
chr11	62600786	62601786
chr11	102346626	102347626
chr11	102346626	102347626
chr11	102346626	102347626
chr11	102346626	102347626
chr11	109984594	109985594
chr11	134350100	134351100
chr12	4214879	4215879
chr12	24171741	24172741
chr12	62259802	62260802
chr12	62259802	62260802
chr12	68240712	68241712
chr12	112978017	112979017
chr12	116537045	116538045
chr13	42991778	42992778
chr13	42991778	42992778
chr13	75549460	75550460
chr13	99500939	99501939
chr13	105139488	105140488
chr13	105139488	105140488
chr14	24674235	24675235
chr14	70416554	70417554
chr14	104926215	104927215
chr14	105581597	105582597
chr14	105700526	105701526
chr15	42273698	42274698
chr15	52379124	52380124
chr15	101651959	101652959
chr15	101651959	101652959
chr16	11964547	11965547
chr16	15897501	15898501
chr16	27372354	27373354
chr16	50697641	50698641
chr16	56860125	56861125
chr16	67226661	67227661
chr16	88967791	88968791
chr17	27218752	27219752
chr17	27807667	27808667
chr17	27807667	27808667
chr17	27809927	27810927
chr17	31901189	31902189
chr17	39460990	39461990
chr17	42561631	42562631
chr17	45311827	45312827
chr17	45311827	45312827
chr17	58517857	58518857
chr17	63697086	63698086
chr17	63697086	63698086
chr17	65181274	65182274
chr19	4831287	4832287
chr19	4831287	4832287
chr19	12788513	12789513
chr19	12788513	12789513
chr19	16119198	16120198
chr19	17405241	17406241
chr19	17405247	17406247
chr19	41883944	41884944
chr19	49473713	49474713
chr19	49473719	49474719
chr2	37892566	37893566
chr2	55693397	55694397
chr2	55693397	55694397
chr2	64932230	64933230
chr2	64937554	64938554
chr2	64937554	64938554
chr2	156341362	156342362
chr2	156341362	156342362
chr2	201232956	201233956
chr2	218284079	218285079
chr2	218284079	218285079
chr2	219387136	219388136
chr2	219387142	219388142
chr2	226835985	226836985
chr2	230411402	230412402
chr2	230411408	230412408
chr2	230872716	230873716
chr20	25057916	25058916
chr20	25057916	25058916
chr20	47415117	47416117
chr22	31495581	31496581
chr22	32137629	32138629
chr22	32137635	32138635
chr3	23653240	23654240
chr3	88031449	88032449
chr3	88031455	88032455
chr3	160670959	160671959
chr3	179604340	179605340
chr4	699042	700042
chr4	39527505	39528505
chr4	145180053	145181053
chr4	168318292	168319292
chr4	168318327	168319327
chr4	184282930	184283930
chr5	43019661	43020661
chr5	43019661	43020661
chr5	94618123	94619123
chr5	94618123	94619123
chr5	96934600	96935600
chr5	116084954	116085954
chr5	116084954	116085954
chr5	124951857	124952857
chr5	124951857	124952857
chr6	391244	392244
chr6	12010611	12011611
chr6	31571953	31572953
chr6	32195970	32196970
chr6	32838284	32839284
chr6	42774769	42775769
chr6	42774769	42775769
chr6	142819312	142820312
chr7	4725003	4726003
chr7	100081242	100082242
chr7	129122747	129123747
chr7	139714227	139715227
chr7	139714227	139715227
chr8	38899834	38900834
chr8	60909188	60910188
chr9	6681166	6682166
chr9	6681166	6682166
chr9	6682761	6683761
chr9	31346723	31347723
chr9	35847820	35848820
